# Unified nonparametric analysis of single-molecule spatial omics data using probabilistic indices

**DOI:** 10.1101/2025.05.20.654270

**Authors:** Stijn Hawinkel, Xilan Yang, Ward Poelmans, Hans Motte, Tom Beeckman, Steven Maere

## Abstract

Spatial omics technologies localize individual molecules at subcellular resolution, shedding light on the spatial micro-organisation of living organisms. Yet the development of analysis methods struggles to keep pace with growing numbers of molecules, features and replicates being measured, and with new scientific questions arising on single molecules’ localization patterns. To meet this need, we present *smoppix*, a nonparametric analysis method based on the probabilistic index, which unifies tests for several univariate and bivariate localization patterns, such as aggregation of transcripts or colocalization of transcript pairs, in a single framework. These tests can be performed across tissues as well as within cells, while accounting for nested design structures. The high-dimensionality of the data is exploited for variance weighting and for providing a meaningful background null distribution, unique for every individual molecule. *smoppix* sidesteps segmentation, warping, edge correction and density estimation, and scales to high numbers of molecules and replicates thanks to an exact permutation null distribution. We demonstrate its power by unearthing spatial patterns in four published datasets from different kingdoms, and validate some findings experimentally on *Selaginella moellendorfii* roots. Our method is available from Bioconductor as the R-package *smoppix*.
