## Supplementary material for "Unified nonparametric analysis of single-molecule spatial omics data using probabilistic indices": Data used in the analysis from already existing publications: algD_merged_spots.txt

spot_coord_i	spot_coord_j	spot_coord_z	spots_fov	spots_cell_id	spot_intensity
1008.6	607.4	6	0	12606	13745.1
839.8	1055.6	6	0	687	2133.9
1403.1	1260.1	6	0	2506	2787.1
708.0	313.5	6	0	3980	2994.3
1203.9	1347.7	6	0	5248	9588.6
846.0	1422.3	7	0	13636	5195.7
1022.7	1870.1	7	0	19697	5726.5
1445.1	1740.8	7	0	5845	4878.8
45.9	1011.2	7	0	2945	3927.9
104.7	604.5	7	0	18503	2025.8
799.9	374.8	7	0	13418	4144.8
821.2	1255.2	7	0	645	4222.2
831.7	515.6	7	0	666	2371.3
989.8	1117.6	7	0	15064	1798.5
992.4	1673.1	7	0	15253	3548.2
1015.3	1167.7	7	0	15490	3613.5
1026.6	1249.9	7	0	15825	2375.6
1061.3	1742.8	7	0	21644	4671.3
1202.0	869.1	7	0	5247	3741.8
1207.8	582.6	7	0	17785	1923.2
1253.8	420.2	7	0	18036	2448.2
1330.8	723.4	7	0	18223	2096.0
1394.9	1362.5	7	0	5734	2164.8
1601.0	1495.1	7	0	6277	2367.7
1610.5	439.5	7	0	2730	4083.2
1712.3	241.5	7	0	6624	3000.4
913.4	817.3	8	0	19253	2715.7
1015.5	1507.8	8	0	1300	5162.6
1028.6	1844.1	8	0	1354	3559.5
1112.4	1941.5	8	0	20004	3452.7
1138.4	1952.9	8	0	5065	5461.2
1252.2	394.6	8	0	2231	4421.8
1270.9	1863.4	8	0	5433	2911.6
1668.1	776.1	8	0	2769	6089.8
1714.1	1075.2	8	0	6631	4860.5
2043.1	1425.2	8	0	7319	5683.0
138.1	2041.5	8	0	3105	3727.4
303.7	1810.4	8	0	3359	3554.7
319.9	2006.3	8	0	3385	2887.3
654.9	337.2	8	0	3870	3114.5
697.2	1878.8	8	0	3965	5797.6
795.2	1179.4	8	0	4193	4750.2
836.7	1690.3	8	0	684	2414.0
920.3	1639.6	8	0	973	6359.6
972.4	1626.9	8	0	14924	2016.1
974.0	1918.3	8	0	4676	4894.9
1000.0	1949.7	8	0	19614	3419.6
1101.1	1857.2	8	0	19982	2976.8
1145.4	1466.1	8	0	17177	4562.1
1202.8	1347.7	8	0	5248	32971.0
1248.6	1091.2	8	0	2217	3822.9
1292.5	521.7	8	0	2336	2438.8
1492.4	1710.5	8	0	6035	2468.9
1581.7	1806.2	8	0	6257	2680.4
1600.0	603.5	8	0	6278	3416.5
822.2	1435.6	8	0	13464	3245.8
1040.9	1557.0	8	0	19750	3477.6
806.0	1322.7	8	0	18885	4642.2
852.8	107.2	8	0	21934	2388.1
932.9	1399.5	8	0	1033	2692.4
1007.0	602.4	8	0	12609	7063.3
637.9	1028.4	9	0	18630	4626.4
1751.9	897.3	9	0	6742	6317.3
54.0	477.6	9	0	2962	4047.2
81.6	1806.8	9	0	7398	2587.7
492.1	1714.5	9	0	3632	2718.0
786.8	1099.1	9	0	13364	4831.4
871.1	304.0	9	0	13973	4097.0
1129.1	809.4	9	0	21148	2100.6
1134.5	272.5	9	0	9438	2956.2
1139.0	1321.6	9	0	1791	2857.3
1316.1	418.5	9	0	5504	2330.7
1459.0	1658.7	9	0	20439	3640.1
1470.5	1730.4	9	0	5973	2420.8
1676.5	2028.9	9	0	6502	3666.0
1802.1	601.9	9	0	6843	3423.9
1176.1	389.7	9	0	22074	3569.1
687.3	371.5	10	0	3915	5420.0
921.2	499.4	10	0	9245	2352.5
950.1	1420.1	10	0	14762	2988.7
1124.5	1192.6	10	0	9437	9617.9
1204.3	542.6	10	0	8257	7281.8
1481.8	1582.1	10	0	5991	2557.2
54.0	492.6	10	0	2981	3550.7
732.2	376.1	10	0	7755	1748.0
839.6	1685.2	10	0	21436	2980.5
938.0	1720.0	10	0	14457	2290.4
1006.8	1613.2	10	0	9327	2294.5
1032.6	1509.4	10	0	19724	2255.4
1153.4	1134.5	10	0	17155	4732.8
1187.0	1344.4	10	0	9494	2246.8
1257.3	422.3	10	0	18036	3710.1
1269.6	459.0	10	0	18107	3323.2
1433.7	1620.1	10	0	5807	2864.3
1687.4	534.7	10	0	6555	2713.6
1834.2	1157.4	10	0	20565	4013.5
1446.9	1633.5	10	0	20435	4855.9
855.4	477.6	11	0	19073	3509.3
1093.4	1718.0	11	0	16527	5062.4
1144.2	1871.0	11	0	17210	4455.7
1177.9	1140.4	11	0	17558	9250.9
1254.7	706.4	11	0	18066	4075.7
572.2	784.0	11	0	12980	4260.0
727.7	1089.1	11	0	13207	3273.3
912.3	1403.8	11	0	14267	2969.7
1012.3	1248.5	11	0	12602	2199.5
1044.1	831.3	11	0	16062	2692.2
1156.9	1362.6	11	0	20128	3481.5
1187.2	691.9	11	0	17663	1290.7
1370.0	1940.7	11	0	20387	3056.6
1596.8	1478.8	11	0	9641	3605.9
974.3	1858.9	11	0	19498	3459.7
1066.0	1738.9	11	0	22037	3342.4
1106.7	489.3	12	0	10022	34280.3
1048.0	1454.6	12	0	15902	4499.3
1244.2	1847.0	12	0	20272	4284.2
1447.6	972.2	12	0	10562	5428.1
282.4	757.0	12	0	18560	2028.6
807.5	1446.4	12	0	13427	3494.1
810.3	347.1	12	0	13503	2025.6
900.3	238.7	12	0	19258	2685.6
920.6	449.0	12	0	14398	2162.1
1066.6	1738.0	12	0	22037	3413.1
1117.9	1797.1	12	0	10028	1230.6
1748.3	869.3	12	0	10578	3657.7
870.6	1746.7	13	0	19146	3430.3
901.3	259.7	13	0	14051	2395.7
910.4	1431.9	13	0	21962	3609.2
1072.2	1518.6	13	0	16604	3617.1
1459.0	373.0	13	0	10942	10142.1
1106.7	488.5	13	0	10022	26897.8
1456.0	377.0	13	0	10942	10317.3
689.1	461.4	14	0	10661	3483.3
1089.1	305.9	14	0	16302	1860.8
1107.3	486.0	14	0	21135	9882.7
1909.5	1880.1	14	0	11263	3230.7
931.0	902.4	15	0	11363	3859.5
1124.4	1967.3	15	0	11421	2820.7
1139.4	741.3	15	0	16941	2079.2
104.3	624.6	15	0	12915	3192.1
969.5	1670.5	15	0	14918	1744.1
28.0	571.4	16	0	11496	4546.2
841.0	727.9	16	0	22378	3034.9
1479.1	804.3	17	0	12052	4628.2
894.0	321.8	18	0	12015	1731.0
81.5	1049.3	20	0	12195	3335.8
1479.8	1128.5	5	1	2859	2548.6
682.4	1232.5	6	1	896	4113.7
1003.3	1036.7	6	1	1659	2847.6
1208.5	691.3	6	1	13889	5232.8
1546.9	872.5	6	1	16878	8178.9
1040.8	1372.2	6	1	1772	2416.7
1423.4	1011.7	6	1	12058	1923.2
1455.5	1109.2	6	1	2811	2286.7
1400.0	1130.4	6	1	14543	3121.8
2019.4	431.5	6	1	16179	4375.1
808.5	1220.5	6	1	5215	2185.4
1221.7	574.6	6	1	2243	3936.9
1613.2	2001.6	6	1	6804	3492.2
497.9	1686.6	7	1	4592	3053.6
659.6	924.0	7	1	853	3946.2
1066.4	1442.7	7	1	5659	4722.4
1244.0	252.7	7	1	2290	2682.9
1339.5	1984.5	7	1	6190	8121.4
1360.4	1976.7	7	1	2579	6343.4
1369.2	807.7	7	1	14387	6278.9
1437.5	1735.1	7	1	15926	6941.8
1567.8	1142.8	7	1	15002	4468.5
1860.3	812.6	7	1	7353	5260.2
1998.1	17.6	7	1	7701	3799.2
15.3	849.2	7	1	3563	3110.8
199.5	1049.1	7	1	12164	3110.5
409.7	588.8	7	1	4392	4353.5
729.6	1161.7	7	1	62	2877.2
737.0	1885.3	7	1	1020	4201.0
787.2	964.6	7	1	13064	2008.9
825.4	560.0	7	1	5231	5609.0
902.0	1594.5	7	1	13329	1884.5
949.6	466.8	7	1	5472	2383.5
1016.8	832.0	7	1	5560	2326.0
1129.6	259.0	7	1	1995	2839.3
1314.1	400.3	7	1	15804	3092.1
1394.2	1442.5	7	1	6337	3120.7
1603.0	830.5	7	1	9514	5083.7
1798.2	1018.9	7	1	3369	2667.9
1894.7	1300.8	7	1	3472	2528.2
1913.7	242.0	7	1	7459	2881.2
1686.5	247.0	7	1	8842	2686.0
468.2	683.5	8	1	12229	16879.1
295.5	15.3	8	1	16228	3304.7
1293.3	1338.5	8	1	6047	4542.0
1646.3	1033.5	8	1	3193	7009.2
9.1	961.3	8	1	15202	2723.9
202.3	736.5	8	1	7982	3728.5
505.0	1110.9	8	1	4595	2550.8
732.0	840.4	8	1	5077	1810.1
1350.3	1450.5	8	1	6204	2057.0
1369.8	806.4	8	1	14387	8089.9
1466.3	22.3	8	1	6467	2618.1
1492.9	1015.9	8	1	8746	4024.5
757.1	1069.8	9	1	1055	8031.8
1146.8	779.7	9	1	13638	2206.1
1221.1	853.8	9	1	16482	3332.0
229.6	1985.1	9	1	4045	2163.4
358.7	63.4	9	1	4281	2396.0
627.6	851.4	9	1	15409	2802.1
747.9	1187.0	9	1	11774	3082.0
1340.6	151.7	9	1	14299	3300.8
1376.2	600.7	9	1	14441	2860.3
793.5	1175.5	9	1	13045	3085.0
1397.2	1161.6	9	1	14552	4978.6
1501.2	1195.9	9	1	9479	3015.0
1230.3	694.8	10	1	9345	7836.8
1386.5	683.5	10	1	9421	3821.6
1315.4	706.7	10	1	16824	3097.9
1467.8	1029.4	10	1	14770	3285.1
566.9	1275.0	10	1	12271	6673.9
624.0	1204.4	10	1	11327	2517.4
684.7	862.7	11	1	12593	5428.4
1228.3	857.4	11	1	11922	1805.9
341.7	1050.0	12	1	9891	3390.2
752.8	1215.5	12	1	16738	4268.4
1082.8	1400.6	12	1	16437	3753.6
1556.0	1164.3	12	1	9501	2955.3
705.4	859.1	12	1	16947	5295.4
1477.7	972.9	12	1	14784	2974.4
1468.7	1183.8	13	1	10347	8428.2
1935.6	906.9	13	1	10375	4801.6
543.3	463.8	13	1	9906	2518.1
1809.4	1230.9	13	1	16097	4669.8
408.5	294.5	14	1	9651	3591.7
455.8	1851.8	14	1	17065	6209.4
237.3	172.1	14	1	10526	3338.7
737.0	1041.1	15	1	11680	4278.0
951.8	818.7	15	1	10459	5000.1
707.7	1134.9	16	1	10289	2173.5
960.5	486.9	16	1	10800	4667.1
613.1	1193.3	17	1	17145	3069.1
543.0	595.4	18	1	10764	3121.1
744.0	770.3	5	2	1135	2785.9
620.0	1174.7	6	2	799	3046.6
712.6	1466.9	6	2	1072	2402.9
753.6	880.9	6	2	1186	3303.4
846.6	895.9	6	2	1517	4717.9
1002.0	1222.0	6	2	1873	2833.0
1010.1	960.5	6	2	24643	3227.8
1346.5	884.4	6	2	2694	2709.9
694.9	796.2	6	2	1014	5284.6
677.9	1410.0	6	2	7051	2420.7
1191.2	804.1	6	2	9286	1892.1
316.7	1767.6	7	2	5342	3174.9
454.2	1814.8	7	2	434	3834.5
768.8	1473.7	7	2	1229	3075.6
1373.5	1329.0	7	2	2770	3226.7
1593.6	1265.9	7	2	24930	4909.8
1740.8	750.7	7	2	12487	2166.3
118.9	1290.4	7	2	4178	2417.9
273.1	1588.5	7	2	17396	2852.7
515.6	1302.9	7	2	537	4030.8
799.4	112.7	7	2	7728	3127.5
891.9	618.0	7	2	25458	2323.6
984.5	1076.7	7	2	8504	2862.9
1029.9	538.7	7	2	8684	2262.8
1155.1	1404.2	7	2	2163	2717.0
1247.6	1475.8	7	2	9576	1893.2
1388.6	1559.8	7	2	10223	4178.2
1461.7	1898.6	7	2	10610	2293.3
1485.1	1458.9	7	2	10770	1673.8
1497.4	685.5	7	2	10828	2250.0
1680.7	386.3	7	2	12007	3092.7
1955.0	798.5	7	2	13606	2949.3
680.3	1262.3	7	2	961	2721.2
715.5	1407.9	7	2	15157	1842.5
1403.4	238.9	7	2	16003	2355.8
1419.4	1332.2	7	2	16031	4231.9
1511.9	1180.0	7	2	16216	2297.4
268.6	1512.0	8	2	5052	4292.3
472.3	723.0	8	2	6028	4476.2
584.5	934.1	8	2	6570	4743.7
712.1	1488.4	8	2	1080	3358.4
1220.8	1260.2	8	2	15756	4336.0
1302.0	1194.4	8	2	2557	3916.2
1382.0	1567.8	8	2	26192	17643.0
1498.1	615.8	8	2	10851	4937.5
1633.8	431.8	8	2	3495	3010.7
1740.5	664.1	8	2	12499	4989.8
1817.3	1019.6	8	2	3721	3790.7
143.5	262.4	8	2	4267	3873.9
149.7	1843.1	8	2	4336	3256.4
205.8	141.9	8	2	4643	3889.9
209.0	1020.8	8	2	14283	1539.4
237.3	1101.9	8	2	14372	2584.2
477.9	411.3	8	2	6070	3644.3
514.5	1648.8	8	2	6231	2326.3
524.7	294.9	8	2	26073	3621.3
532.2	1383.3	8	2	6310	2311.1
596.9	1419.3	8	2	6698	1575.8
647.0	1865.2	8	2	17693	3467.7
661.1	1861.6	8	2	25367	5902.7
709.0	1328.9	8	2	7199	2779.6
765.1	1656.2	8	2	7528	5502.4
781.2	437.1	8	2	7577	2702.3
1189.7	672.5	8	2	2252	3740.7
1285.6	1639.5	8	2	15838	1967.3
1287.7	175.5	8	2	15849	3912.2
1354.7	160.2	8	2	10066	4124.3
1462.4	587.1	8	2	10614	2504.1
1556.9	61.4	8	2	16296	3239.6
1587.7	1224.6	8	2	11417	3950.8
1631.1	1164.3	8	2	3483	5631.7
1679.7	1475.2	8	2	12034	4375.8
1707.0	1508.9	8	2	12235	4530.1
1739.0	1715.5	8	2	12495	3201.9
1750.2	62.1	8	2	12550	4599.5
1805.0	1116.1	8	2	16748	3550.3
1833.9	1606.5	8	2	13103	3906.6
1858.7	1101.9	8	2	25008	3611.6
1972.8	1056.5	8	2	13653	2807.3
193.6	1471.6	8	2	4555	7277.6
587.2	1452.4	9	2	14971	5103.6
629.3	1058.9	9	2	17684	6502.5
741.8	1509.3	9	2	7349	5975.6
1571.8	1058.0	9	2	18374	4362.7
1746.8	1406.8	9	2	16643	9231.2
244.3	1984.9	9	2	17359	3567.0
299.5	1849.4	9	2	5181	2681.8
525.4	1700.1	9	2	6289	4500.8
654.1	1353.2	9	2	17700	5039.1
1172.1	1179.3	9	2	2194	5136.1
1225.4	1601.7	9	2	2382	2147.5
1279.1	1159.2	9	2	24739	4816.0
1376.8	1955.0	9	2	18133	4261.9
1381.5	1559.0	9	2	26192	22732.8
1633.1	1164.7	9	2	3483	8351.7
1711.4	667.3	9	2	16583	2202.2
1802.8	1538.7	9	2	18627	15877.8
403.8	1251.3	9	2	19029	2156.0
1586.0	1634.7	9	2	25799	3597.5
192.3	1785.5	10	2	25064	3541.7
800.4	1351.1	10	2	26387	3332.7
862.5	1976.3	10	2	15370	3560.3
890.7	1725.0	10	2	26121	3013.2
1435.8	1553.0	10	2	18201	4548.9
1562.8	1332.3	10	2	19841	6325.5
1694.3	1216.9	10	2	12126	3333.6
2024.5	1504.3	10	2	17119	6633.1
79.9	7.7	10	2	18756	3947.7
271.5	1349.8	10	2	18909	2117.1
645.6	1235.9	10	2	15059	3240.2
1391.0	1195.0	10	2	19668	3188.8
1419.0	1525.6	10	2	16012	3589.7
1792.1	1675.9	10	2	25955	3209.2
1380.0	1580.4	10	2	20912	4155.9
182.5	163.7	10	2	21354	2643.0
1240.6	1184.2	10	2	20784	2001.6
1397.1	1480.8	10	2	20931	1756.2
463.9	1390.9	11	2	20395	4120.8
1391.9	1844.3	11	2	25644	3486.0
1494.8	1036.5	11	2	18281	2721.6
206.7	819.3	11	2	18832	1305.1
807.9	1554.5	11	2	15302	2885.3
817.7	2003.1	11	2	15320	3422.2
964.1	809.6	11	2	15492	3009.3
1540.1	1207.5	11	2	21993	2741.6
1667.5	542.1	12	2	22134	3106.8
1270.2	1543.4	12	2	20804	3123.4
1546.3	1696.1	12	2	22012	3464.8
1806.5	948.3	12	2	16769	3760.1
1242.1	1349.5	12	2	26400	14795.8
289.6	1252.1	13	2	22269	3580.2
701.2	857.8	13	2	26378	3800.2
1402.6	1484.6	13	2	21873	2513.5
1365.1	1365.6	13	2	22592	4943.2
1844.0	1128.9	13	2	21300	2677.2
255.9	874.1	14	2	20250	2568.0
396.1	1307.2	14	2	22924	4991.9
1425.9	1474.6	14	2	19702	3319.8
512.5	1433.7	14	2	22955	2637.7
1696.0	1029.6	14	2	22811	3560.0
44.4	85.1	17	2	23702	3327.1
876.6	1576.1	20	2	24033	2474.7
1516.8	948.6	5	3	1577	2355.5
904.4	678.7	5	3	5445	2561.7
1085.0	868.5	5	3	6068	3115.6
1274.6	769.0	5	3	6845	4772.8
1722.4	731.3	5	3	8195	2941.7
237.5	449.7	6	3	2717	3718.5
666.6	999.7	6	3	4674	4086.7
849.4	1005.6	6	3	5281	5396.6
900.6	1728.8	6	3	5438	4330.4
983.6	214.6	6	3	5766	2411.1
1052.2	678.0	6	3	5970	8915.6
1217.2	790.6	6	3	18833	2928.6
1549.1	1091.5	6	3	7756	3434.3
1801.6	1033.0	6	3	8400	3794.5
52.0	1134.7	6	3	1839	2990.7
185.6	754.0	6	3	2438	2122.6
207.3	538.0	6	3	2558	2371.4
448.3	842.2	6	3	3914	2429.6
473.3	416.2	6	3	4041	2960.8
492.7	593.5	6	3	4126	2549.3
497.0	851.7	6	3	344	2080.7
506.2	356.8	6	3	4158	3842.8
700.1	453.9	6	3	4776	3644.5
756.5	933.0	6	3	4965	2026.2
838.6	830.7	6	3	5214	2457.9
991.0	632.9	6	3	5790	2547.1
1102.3	1774.0	6	3	11216	2428.9
1125.0	499.1	6	3	6227	2349.0
1576.9	599.0	6	3	7804	2269.2
1835.8	1830.3	6	3	8508	2533.2
1858.8	31.8	6	3	20751	2618.9
1921.8	1090.0	6	3	13139	9328.1
341.6	388.8	6	3	17693	5278.7
848.9	1430.1	6	3	5268	5150.5
1111.0	14.5	6	3	11232	5214.1
238.9	1281.3	6	3	9597	3903.7
1067.0	867.2	6	3	19983	2089.9
1388.3	1993.5	6	3	14509	4504.4
1406.5	886.5	6	3	11795	2948.6
1943.2	1554.6	6	3	13224	3256.7
55.4	1228.0	7	3	19241	5747.9
276.3	632.1	7	3	2961	2499.4
342.9	1211.7	7	3	17713	2559.9
74.2	1268.7	7	3	1919	2096.3
183.7	539.3	7	3	2411	2761.5
434.4	680.6	7	3	17806	2157.9
482.5	171.1	7	3	4078	2179.3
694.8	69.5	7	3	4778	2467.8
991.5	896.1	7	3	5792	2551.6
1052.5	676.4	7	3	5970	5837.0
1507.8	1815.8	7	3	12007	2494.2
1789.4	1895.1	7	3	8371	2971.8
1364.7	2044.0	7	3	14480	7395.4
78.1	1379.5	8	3	13597	9876.7
229.1	156.1	8	3	9567	2749.2
507.3	1788.5	8	3	4177	3330.3
727.5	513.5	8	3	14067	7101.4
867.8	236.8	8	3	10835	3726.8
1224.4	1317.8	8	3	18879	6715.0
1454.3	2024.6	8	3	14556	6691.4
1820.9	1971.0	8	3	14909	3783.8
1976.1	1906.5	8	3	13317	3960.9
539.0	599.8	8	3	17871	1532.1
549.4	662.7	8	3	4306	5362.4
903.1	992.5	8	3	17477	3357.7
909.8	916.4	8	3	18034	2607.6
1145.0	1940.2	8	3	11293	4902.2
1193.2	1962.1	8	3	21761	3422.7
1522.4	1594.7	8	3	14609	4874.0
1822.3	933.6	8	3	14906	3089.4
304.0	365.6	9	3	3130	5355.3
687.5	1884.8	9	3	14037	5400.2
835.3	889.8	9	3	17980	4403.1
903.8	890.1	9	3	14142	6019.7
1315.3	1880.8	9	3	14429	4813.2
1325.9	886.7	9	3	19003	3610.2
1344.4	1447.6	9	3	7086	6100.6
1376.5	1850.8	9	3	15503	5715.8
1694.3	637.8	9	3	14737	3951.1
1713.0	674.6	9	3	20470	3024.4
1751.2	1545.1	9	3	14816	10441.2
1846.4	1870.4	9	3	15712	3132.2
495.3	669.0	9	3	4116	1975.3
914.5	273.5	9	3	14152	2537.5
1199.0	1251.8	9	3	18790	3846.0
1324.3	1908.4	9	3	15488	3556.4
1434.8	1928.1	9	3	15517	2130.6
1858.9	741.6	9	3	20725	2225.0
2004.8	1855.8	9	3	21034	3610.1
1115.1	741.6	9	3	21372	5242.5
679.4	1976.1	9	3	15921	4524.9
1027.4	809.8	9	3	21354	2907.6
1030.3	806.0	10	3	21354	6920.6
1433.4	1838.7	10	3	20390	7417.5
1438.8	1584.8	10	3	14545	3659.3
1784.3	1417.9	10	3	22400	4759.5
28.6	1363.9	10	3	13565	2779.6
1350.3	1900.7	10	3	16072	4182.7
1369.0	1370.1	10	3	21809	2180.0
2025.0	1117.8	10	3	21053	4632.1
319.1	951.9	11	3	17670	1995.0
1020.9	1733.7	11	3	16329	2142.9
1168.5	717.9	11	3	22580	4386.0
1863.0	777.0	11	3	19138	2942.0
1123.1	761.7	11	3	18598	4076.4
1172.6	647.8	12	3	21752	3062.3
1051.2	796.1	13	3	21358	3419.8
1027.8	674.4	13	3	18228	2218.5
1155.0	1812.3	13	3	22495	2120.0
1172.5	1407.8	13	3	22300	2505.7
995.8	744.3	15	3	21508	3138.5
1003.5	742.0	16	3	21549	2039.9
1075.3	707.6	17	3	21562	3121.4
1137.4	695.4	17	3	22493	2466.7
952.2	735.8	19	3	18118	2447.5
1023.5	757.3	20	3	22239	1695.4
995.0	1507.5	5	4	12582	2170.7
1348.9	1095.3	5	4	2679	3221.8
1529.0	1258.0	5	4	11262	6386.1
1782.6	80.1	6	4	3405	3843.9
1979.4	833.8	6	4	16091	3033.6
566.4	1540.7	6	4	12245	2274.2
784.2	703.7	6	4	1480	2941.0
1272.4	406.2	6	4	2485	3515.3
1479.7	1428.9	6	4	2957	4656.3
1601.8	1833.3	6	4	16840	3450.0
1666.9	1376.6	6	4	3308	2667.2
1718.9	14.1	6	4	5984	2882.8
891.1	1471.4	6	4	12481	2079.0
915.8	1935.5	7	4	1722	4779.1
1526.4	318.5	7	4	14256	5122.5
49.4	43.4	7	4	3754	2842.7
286.8	680.9	7	4	782	2569.3
914.4	1524.6	7	4	1731	2836.7
1013.2	1340.8	7	4	4950	2374.6
1144.9	2007.4	7	4	2231	1976.3
1600.1	1274.4	7	4	3196	3401.7
1637.4	453.0	7	4	5858	2728.7
1676.2	1799.2	7	4	5934	3485.1
1744.3	423.4	7	4	3374	4191.7
1760.2	1289.8	7	4	3388	3035.5
1892.9	101.0	7	4	7406	2798.8
1912.4	445.4	7	4	3549	2507.0
1029.0	1508.1	8	4	10505	9959.8
1558.7	1341.9	8	4	15859	4307.5
1594.8	1243.6	8	4	14552	5414.5
2005.2	743.8	8	4	3659	4175.4
82.7	635.7	8	4	6540	2992.8
275.4	1284.3	8	4	11571	5286.7
328.8	663.4	8	4	6659	2928.7
542.0	1760.9	8	4	12216	1641.7
582.9	1642.9	8	4	15203	2338.3
650.5	1770.1	8	4	12331	3131.3
711.3	1630.0	8	4	6796	3428.9
1190.3	1270.5	8	4	15443	2326.7
1215.6	1233.2	8	4	13281	3950.2
1449.9	351.7	8	4	14001	3403.0
1138.3	1461.5	8	4	12925	1937.1
285.0	1868.0	9	4	795	4703.1
677.7	1733.6	9	4	12391	4984.9
1859.9	1920.7	9	4	7392	7295.5
1924.5	1816.8	9	4	6273	4277.8
443.8	1686.7	9	4	15101	2621.3
879.0	1837.9	9	4	6859	3912.1
1041.2	970.8	9	4	7777	2920.0
1249.4	1952.9	9	4	8308	3125.2
1262.2	1310.0	9	4	16367	5224.5
1309.9	1187.6	9	4	11095	2199.5
1615.1	233.2	9	4	7283	2659.5
1770.6	696.0	9	4	6035	3941.9
1528.3	1360.6	10	4	14273	3264.9
2016.9	522.7	10	4	16107	2361.7
1108.1	1185.9	11	4	15350	3037.2
1391.3	1212.6	11	4	16412	4348.7
1465.3	486.8	11	4	14076	3561.0
267.5	1752.6	11	4	16536	1947.6
612.3	1256.0	11	4	8837	1888.8
1209.8	463.2	11	4	15471	4146.5
1341.1	1092.2	13	4	9384	3798.0
1395.3	1137.8	13	4	13868	3101.5
1635.4	1878.2	13	4	14650	7997.8
525.4	1646.6	13	4	15150	3356.7
1077.3	1250.0	13	4	12713	2889.3
1211.0	1101.5	13	4	13242	5875.4
1457.6	263.9	13	4	9393	2008.1
545.9	1035.9	14	4	8826	3211.5
1220.4	1165.3	14	4	17063	1876.2
1666.2	850.9	14	4	9706	3052.1
1755.5	647.4	14	4	9710	2599.2
185.7	138.8	15	4	9043	5418.9
1351.4	1073.2	15	4	9793	4421.5
1158.9	303.0	16	4	9676	3533.9
511.9	1650.1	16	4	16582	2161.1
1856.8	238.1	17	4	9821	3223.4
1045.1	1634.1	17	4	9973	3465.5
1425.2	603.8	18	4	9800	3712.9
1367.6	1171.7	6	5	1873	2440.8
1633.0	1265.8	6	5	2207	2979.6
380.5	589.7	6	5	4177	4504.4
1704.1	780.2	6	5	8993	4294.6
451.3	1955.0	6	5	4529	3496.8
570.5	844.9	6	5	5061	2014.8
862.4	1315.1	6	5	1011	3964.2
1807.4	1384.2	6	5	9390	2046.0
795.8	374.6	7	5	5970	2424.9
1201.8	1946.2	7	5	7307	8461.9
257.7	1506.9	7	5	3455	2398.5
271.9	369.7	7	5	3540	2768.3
322.2	520.6	7	5	3830	3314.6
332.8	1814.5	7	5	3884	2442.4
366.4	871.5	7	5	19294	2249.3
400.7	1446.5	7	5	4290	1844.0
427.6	1963.9	7	5	4425	1672.3
580.2	892.4	7	5	5102	2813.4
877.5	1839.4	7	5	6260	2969.0
1053.2	1657.5	7	5	6862	2870.9
1073.6	962.3	7	5	1330	3377.7
1256.6	1412.3	7	5	7548	3343.3
1321.8	1975.2	7	5	7763	3494.4
1524.6	781.9	7	5	2096	2017.3
1530.2	1132.7	7	5	8478	1863.8
1727.2	1248.0	7	5	9076	6615.4
1771.8	1455.8	7	5	9268	2197.9
1329.9	1488.1	7	5	1757	3345.7
343.7	1685.6	7	5	10990	2348.7
1637.2	430.3	7	5	12669	2222.7
247.6	1120.8	8	5	19164	2966.7
323.4	1990.8	8	5	3885	6119.0
344.2	1016.3	8	5	3970	3489.1
353.5	1354.7	8	5	4026	2941.0
20.8	1994.3	8	5	10228	4074.5
106.4	1690.9	8	5	2795	1916.8
113.1	1807.7	8	5	18956	5850.2
190.0	690.1	8	5	10605	2512.5
412.7	806.4	8	5	4360	2497.0
660.2	153.6	8	5	11547	2927.4
660.8	269.2	8	5	5516	3902.5
662.9	613.9	8	5	17586	5462.1
861.5	1313.0	8	5	1011	2542.1
1158.8	1331.2	8	5	1449	4127.0
1340.9	1621.0	8	5	7826	2894.0
1442.7	1673.2	8	5	8208	3347.8
1569.2	592.5	8	5	2145	3636.9
1691.4	1408.2	8	5	18603	3326.3
1691.9	1262.7	8	5	2263	1901.4
1861.4	1245.5	8	5	13056	4052.8
1955.4	941.9	8	5	14699	6067.9
2036.0	1191.0	8	5	10154	4470.3
129.2	1828.9	8	5	18969	12841.6
311.6	717.8	8	5	13696	2980.6
420.3	528.7	8	5	20658	2421.0
1013.7	232.3	8	5	14179	5368.1
1608.4	1409.5	8	5	21119	5407.4
1967.9	166.8	8	5	14706	2469.9
198.0	1122.3	9	5	13576	4130.4
218.1	1048.8	9	5	19137	3637.2
274.0	907.4	9	5	10808	3015.2
513.6	930.5	9	5	20701	5319.9
1124.2	732.1	9	5	19763	4356.5
1401.1	1632.9	9	5	14397	3636.6
1408.1	1668.0	9	5	14406	7903.2
127.9	1827.0	9	5	18969	8293.1
261.1	1356.9	9	5	13638	4994.6
1144.4	619.8	9	5	19796	3822.2
1162.2	590.3	9	5	7150	2418.4
1576.2	1442.6	9	5	14487	1568.6
1728.8	1250.4	9	5	12808	8687.1
1176.5	415.8	9	5	20774	2177.3
1836.2	1246.1	10	5	9501	6248.6
341.0	912.7	10	5	14933	4133.0
528.3	319.5	10	5	13899	7841.6
984.0	205.6	10	5	21061	5604.5
1275.3	1798.2	10	5	19927	3173.0
1991.1	1470.8	10	5	14725	2068.2
452.9	270.2	10	5	4517	2263.4
1319.5	1230.0	10	5	7724	4707.8
1708.9	1328.6	10	5	15295	2708.2
2013.4	180.9	10	5	15386	4315.7
2029.6	540.4	10	5	14755	3155.7
348.5	447.2	10	5	17150	3602.6
603.7	1587.4	11	5	20726	6078.3
1408.1	1089.1	11	5	18307	4708.4
1612.5	413.9	11	5	8759	2678.7
1142.7	822.5	11	5	15667	2554.8
1860.0	1444.3	11	5	18741	1840.0
1392.7	1276.4	11	5	16088	2400.6
558.1	614.3	12	5	19555	3983.5
1419.1	1110.4	12	5	18309	3163.2
1938.5	1360.5	12	5	18832	5539.7
1937.2	1360.1	13	5	18832	6641.7
420.4	619.9	15	5	16559	2038.6
1008.4	1136.6	5	6	431	5063.1
377.6	597.7	5	6	56	2659.2
1237.1	1059.3	5	6	22583	2592.9
1552.2	1568.7	5	6	923	2240.1
1304.6	380.2	5	6	6997	12940.4
1109.1	966.4	5	6	5711	8978.5
508.5	935.6	5	6	2675	4577.8
565.8	784.3	5	6	2848	3738.6
656.6	1591.8	5	6	3350	1884.2
1086.5	1288.7	5	6	5547	4053.2
1576.6	1659.1	5	6	8826	5421.4
145.3	1002.9	5	6	1340	3442.4
646.1	475.3	5	6	3266	2350.0
750.9	1193.9	5	6	3764	2772.9
869.7	1040.4	5	6	4346	2656.1
873.2	811.1	5	6	4367	2765.8
971.0	1836.5	5	6	4884	4711.8
979.7	609.8	5	6	4914	1915.7
989.2	942.9	5	6	4983	2989.7
1027.9	1067.8	5	6	5236	2303.9
1114.4	1562.5	5	6	5715	3449.8
1156.4	1721.6	5	6	6007	2156.5
1168.0	1877.3	5	6	6107	3803.6
1251.7	1681.8	5	6	6625	3135.0
1278.0	1148.5	5	6	6803	2253.2
1312.9	1086.0	5	6	7072	2451.2
1490.0	1034.1	5	6	8256	2448.7
1527.1	943.1	5	6	8539	2763.7
1635.5	1912.7	5	6	9163	2216.1
2037.0	1407.4	5	6	11025	6061.5
2042.8	502.2	5	6	11041	8294.7
146.2	1107.7	6	6	1328	8311.7
246.5	1444.1	6	6	1617	3761.3
669.7	1193.4	6	6	3381	3115.0
848.8	630.3	6	6	4270	3779.6
865.2	923.3	6	6	23708	3167.0
1286.9	1822.8	6	6	6881	1891.4
1678.4	1513.7	6	6	9409	3594.3
1212.5	1936.8	6	6	6403	3627.4
1309.5	1709.2	6	6	7045	3429.2
1720.3	1543.5	6	6	9593	2844.2
2022.4	1625.5	6	6	24924	2378.0
2030.8	1336.9	6	6	11010	2481.4
1093.3	1325.4	6	6	14279	3303.7
1094.3	421.3	6	6	14290	4357.0
1390.7	1309.9	6	6	15215	6960.5
1659.0	578.8	6	6	25417	3463.4
68.0	844.8	6	6	22936	2599.8
319.3	1250.3	6	6	12190	3534.2
318.8	1415.9	6	6	12198	2516.7
357.8	547.9	6	6	12312	2474.6
408.0	1824.0	6	6	12478	2406.3
1013.0	331.9	6	6	14054	2005.0
1068.9	1863.4	6	6	14210	2844.7
1279.5	450.1	6	6	25271	1954.9
1557.2	1160.7	6	6	15787	1974.8
1587.2	1411.9	6	6	15864	3206.6
1866.6	1790.3	6	6	25472	3689.1
299.0	1671.0	7	6	12128	3265.2
746.5	956.2	7	6	3727	3087.8
637.9	857.5	7	6	13123	2312.6
1175.5	2003.4	7	6	14534	3250.7
1423.7	1687.2	7	6	15298	3194.3
770.6	840.4	7	6	3857	2807.6
1219.9	99.7	7	6	18831	2419.7
1787.9	1036.7	8	6	9934	6036.1
602.9	1481.4	8	6	22297	3331.6
1113.6	1275.9	8	6	20109	2539.2
1384.9	482.2	8	6	19033	2273.3
1466.4	361.3	8	6	862	1795.2
1778.7	776.2	8	6	16480	2463.7
1814.1	1836.8	8	6	24731	5802.9
1826.4	1854.0	8	6	24744	2941.4
2012.0	765.0	8	6	10933	3042.6
1810.5	1470.6	8	6	16633	5671.1
193.4	1318.3	8	6	23009	4333.6
207.5	426.9	8	6	19793	2987.0
288.3	777.2	8	6	19830	2538.8
949.7	1722.1	8	6	22472	2998.9
1288.8	1767.0	8	6	14888	2896.7
1512.9	1661.0	8	6	24477	4071.9
1984.4	1355.1	8	6	25514	2565.0
329.9	1660.9	9	6	19841	5102.0
171.7	880.8	9	6	17831	2470.2
525.6	1127.6	9	6	19916	4379.9
538.1	1242.4	9	6	23445	2918.9
566.3	309.9	9	6	18215	3002.2
1195.5	216.3	9	6	24004	3161.1
1564.3	1692.3	9	6	24539	3029.2
1263.5	271.9	9	6	21209	4534.0
1033.1	942.5	9	6	23851	2941.4
1272.0	1526.6	9	6	22630	5061.1
1777.4	29.7	9	6	24684	2644.7
225.5	1318.9	10	6	25567	2016.0
1020.8	240.5	10	6	23847	2071.2
1679.0	54.1	10	6	25419	2855.5
1589.2	1952.4	10	6	20904	6514.0
1214.7	728.8	11	6	21193	6111.2
413.9	1295.0	11	6	25596	2397.8
2041.6	1544.3	11	6	21542	6795.7
1985.6	964.3	11	6	25511	3988.0
1412.5	490.8	12	6	22719	2784.7
1395.2	469.2	12	6	25903	1642.9
1156.9	1650.1	14	6	21729	3437.0
