## Supplementary material for "Unified nonparametric analysis of single-molecule spatial omics data using probabilistic indices": Data used in the analysis from already existing publications: ampC_merged_spots.txt

spot_coord_i	spot_coord_j	spot_coord_z	spots_fov	spots_cell_id	spot_intensity
796.7	609.4	6	0	13414	1820.6
869.5	1449.2	6	0	805	2230.1
977.4	694.5	6	0	1152	1534.6
1037.8	505.1	6	0	15694	3629.6
1113.4	729.7	6	0	1698	1322.7
1196.6	1821.7	6	0	17691	1268.5
1214.0	1172.2	6	0	12830	1358.9
155.9	1612.6	7	0	3126	1834.2
223.6	1903.3	7	0	3224	2675.0
503.8	541.5	7	0	268	2488.1
538.1	1347.1	7	0	295	2801.6
745.2	1164.1	7	0	480	1957.1
928.5	1412.2	7	0	1005	1741.4
949.2	1773.1	7	0	14666	1545.5
980.5	1779.5	7	0	15047	1553.6
1052.0	1670.2	7	0	1447	1552.0
1078.1	1418.5	7	0	16409	1370.0
1109.6	569.2	7	0	16724	1512.8
1143.0	1746.9	7	0	17146	2473.8
1202.1	1860.3	7	0	17727	1116.7
1234.8	1216.5	7	0	2168	1679.3
1566.4	1223.5	7	0	2686	7979.7
1955.5	861.9	7	0	7161	1710.4
70.6	1175.2	8	0	2989	6811.7
220.0	1909.3	8	0	3224	4125.0
932.2	960.5	8	0	20894	2491.8
798.1	511.5	8	0	4199	1736.4
996.1	1312.0	8	0	4725	1007.2
1096.4	252.8	8	0	9398	1400.6
1185.1	538.1	8	0	17604	1074.0
1896.5	1726.0	8	0	7033	1665.5
743.7	1048.6	9	0	13239	1612.7
758.1	586.7	9	0	492	2179.6
1034.5	1929.2	9	0	19747	2101.2
885.7	665.1	10	0	21458	1607.2
938.4	395.7	10	0	14553	2447.9
1195.0	468.0	10	0	21817	2425.0
1287.1	1883.7	11	0	8344	1422.2
1140.9	1203.3	11	0	17126	1507.2
1191.3	457.9	12	0	21817	3783.7
1224.8	2003.8	12	0	20204	2198.3
192.7	819.0	12	0	10617	1712.4
613.7	957.9	5	1	11193	1987.9
655.3	1003.9	5	1	838	1999.3
676.1	711.2	5	1	882	1678.6
683.5	204.6	5	1	906	1908.9
1048.9	1361.0	5	1	1783	1897.4
1209.7	909.5	5	1	13902	1810.2
341.1	1082.5	6	1	4254	3407.7
659.1	1156.4	6	1	39	1244.1
678.8	889.1	6	1	11526	1105.8
718.1	813.6	6	1	12728	1326.9
1036.0	651.4	6	1	1751	1158.8
1205.2	752.3	6	1	13841	3095.5
1240.1	1036.9	6	1	11910	2583.7
1296.5	858.1	6	1	2407	1615.6
1335.1	916.4	6	1	14250	1424.6
1405.0	1761.2	6	1	14562	2402.6
1569.0	1740.3	6	1	3032	1903.9
1651.3	860.0	6	1	3175	1476.5
1747.9	1005.4	6	1	3323	2819.3
1829.8	1335.0	6	1	7259	6531.1
496.6	517.6	6	1	4574	2099.6
1276.7	1084.2	6	1	11952	2827.7
1554.0	1229.4	6	1	6666	1610.1
1693.2	983.7	6	1	6970	1845.5
37.3	1055.6	7	1	16211	3255.5
461.9	1066.8	7	1	4487	1060.4
503.8	694.3	7	1	579	5133.7
808.3	962.5	7	1	13114	2830.9
957.7	1562.4	7	1	5480	2981.7
829.8	1920.9	7	1	5242	2480.2
1196.4	1519.0	7	1	5891	1697.2
1361.9	654.6	7	1	14342	1586.2
1830.4	1334.3	7	1	7259	4385.0
449.3	231.9	7	1	8126	2625.3
2041.0	600.0	7	1	9027	13649.6
1371.2	725.2	8	1	15853	9932.5
779.9	1541.0	8	1	5164	1749.7
1170.1	1874.0	8	1	8528	1990.9
1706.9	1132.2	8	1	3254	2168.7
2030.0	573.6	8	1	3538	1105.7
2042.0	467.6	8	1	9036	14817.9
777.1	1100.4	8	1	5156	2066.5
1985.7	199.5	8	1	7668	1751.5
495.9	539.1	9	1	8152	2226.9
705.4	1010.4	10	1	11675	2700.7
636.0	1222.6	11	1	12486	1405.4
506.1	704.5	6	2	511	11040.9
601.8	1097.6	6	2	739	1572.5
608.3	1185.2	6	2	762	1208.4
735.9	881.8	6	2	1131	1083.5
735.6	947.2	6	2	1127	1625.4
806.1	971.1	6	2	1378	1340.2
889.2	655.1	6	2	1649	1929.1
1197.5	651.1	6	2	2245	7390.6
1304.5	1266.9	6	2	2553	1733.0
817.2	983.6	6	2	7770	1702.7
975.2	990.1	6	2	1832	1699.5
1097.6	953.2	6	2	8896	2310.7
1290.8	1235.1	6	2	2523	1431.7
1691.7	381.4	6	2	12114	2074.2
1768.1	1697.0	6	2	12672	1911.2
216.5	1486.4	7	2	4692	3007.6
247.1	1703.9	7	2	161	2797.9
452.5	1776.5	7	2	5959	2155.3
472.0	1121.7	7	2	470	1928.1
552.6	1295.9	7	2	627	1326.4
671.4	1562.1	7	2	7004	2025.7
678.6	766.2	7	2	967	1672.3
733.5	1548.6	7	2	1132	1579.8
1371.4	1551.1	7	2	2772	1789.1
1456.2	1776.9	7	2	10594	1429.8
1727.8	1496.8	7	2	3613	2887.3
1780.4	1640.8	7	2	12737	2096.8
1993.1	1372.1	7	2	13708	2039.7
628.5	1264.8	7	2	25347	2011.9
720.0	1410.7	8	2	7258	2503.5
183.6	216.7	8	2	4499	2001.9
256.8	1699.5	8	2	14423	2213.5
308.9	1668.5	8	2	5251	1799.6
511.6	1480.5	8	2	6191	3140.5
574.0	293.1	8	2	14956	2669.0
759.7	2023.7	8	2	15217	1873.3
1191.8	648.9	8	2	2245	3509.5
1566.5	1730.9	8	2	11311	5061.8
1672.2	1160.5	8	2	11981	2111.9
2014.7	527.4	8	2	13809	1833.8
272.0	1291.0	8	2	176	1550.6
814.3	1951.3	8	2	1413	1717.9
147.5	74.9	9	2	14132	2734.8
1106.8	585.7	9	2	15637	5630.7
1247.5	1345.8	9	2	26399	5776.7
1811.0	749.4	9	2	18631	8528.0
963.1	734.7	9	2	17911	2343.6
964.1	1018.5	9	2	17910	2211.7
1571.5	1725.3	9	2	11368	2346.7
160.1	1354.3	10	2	25046	2078.4
444.7	1259.7	11	2	19059	2116.8
482.1	1357.6	11	2	19086	2085.0
1278.9	1561.2	11	2	20815	1485.2
346.2	1278.9	12	2	17458	1622.1
1539.9	765.0	21	2	24172	9317.7
685.2	621.6	4	3	508	3967.7
588.9	1205.9	5	3	432	1398.6
1025.9	1300.2	5	3	969	1138.6
1117.6	739.9	5	3	21227	1705.8
1140.3	717.3	5	3	6324	3239.5
1176.3	1335.8	5	3	1210	1524.2
60.5	1617.6	5	3	1870	1599.4
265.8	1328.9	5	3	2920	2147.5
1377.7	785.5	5	3	7179	2107.1
1437.4	1618.4	5	3	7394	2338.2
1484.3	728.5	5	3	7559	2004.0
863.1	1751.2	6	3	5324	2046.6
1099.9	869.7	6	3	6123	1764.2
1519.8	1253.4	6	3	19066	1578.3
275.9	804.2	6	3	2979	1133.5
307.4	1918.3	6	3	3153	1778.3
550.0	891.4	6	3	385	1572.1
749.4	1474.9	6	3	4894	1749.1
800.1	1536.2	6	3	5107	1876.2
800.7	1939.1	6	3	5099	1572.0
1101.0	725.8	6	3	1076	1261.0
1123.6	1530.2	6	3	6216	1063.0
1141.1	1343.0	6	3	6280	2188.7
1192.1	1833.5	6	3	20208	1636.0
231.9	1269.8	6	3	9575	6614.2
332.7	241.2	6	3	9872	1464.0
1069.7	1363.6	6	3	18388	1810.3
1942.6	1846.7	6	3	20932	2316.7
211.6	217.5	7	3	9510	2150.9
1200.6	2027.6	7	3	6567	5072.6
1867.8	1193.1	7	3	8579	1851.4
173.7	780.4	7	3	2371	1833.9
222.1	684.9	7	3	9545	1290.8
231.3	1269.0	7	3	9575	5239.8
369.2	1337.3	7	3	13843	2109.9
528.2	488.6	7	3	10326	1457.9
683.5	1823.8	7	3	10553	1870.4
842.3	1663.3	7	3	5223	2126.0
990.8	753.0	7	3	11048	2119.1
1857.6	1216.1	7	3	8553	1694.0
2034.5	1013.0	7	3	8940	1259.6
100.0	712.7	7	3	2010	1231.7
1904.1	1875.7	7	3	22437	1694.7
250.9	710.5	8	3	2824	2025.0
306.0	1014.6	8	3	13779	1573.6
806.5	1679.8	8	3	5119	3047.7
975.9	1475.2	8	3	895	1583.8
1319.9	1657.9	8	3	14444	3642.0
1633.4	1905.1	8	3	12249	1304.7
2027.7	1260.6	8	3	8928	2223.2
1039.2	1431.9	8	3	18306	1477.5
1656.7	1999.3	8	3	22371	1426.5
852.5	1397.6	9	3	19794	1931.4
1658.9	890.4	15	3	17099	2083.2
1116.8	1008.1	4	4	2142	7843.4
1131.3	1025.0	4	4	2180	6134.6
1139.4	1009.0	4	4	2199	2618.4
1166.9	1330.7	4	4	13064	3452.6
761.9	717.1	5	4	1454	1050.5
986.0	1206.6	5	4	247	2860.2
1067.0	1244.0	5	4	12768	1651.3
1213.1	1191.9	5	4	2364	1474.7
1527.9	1201.9	5	4	11246	3188.4
1097.2	1330.8	5	4	6984	72174.3
112.3	863.8	6	4	596	8026.1
355.2	869.0	6	4	904	1405.1
401.0	421.2	6	4	16553	1626.0
537.9	1564.3	6	4	15163	1273.8
599.3	1714.4	6	4	1225	2265.3
915.6	1217.8	6	4	1726	1533.3
986.8	1555.0	6	4	1873	1508.9
1076.1	1221.0	6	4	10539	2319.3
1450.1	1304.8	6	4	2898	1773.7
1602.5	1335.4	6	4	3189	1941.7
872.8	1575.5	6	4	194	1389.5
997.9	1422.5	7	4	1900	4118.1
171.9	1821.1	7	4	3937	2122.8
469.4	1569.1	7	4	1019	1805.9
486.0	912.8	7	4	1054	2063.8
638.1	1689.0	7	4	12325	2108.9
1230.5	1627.0	7	4	5234	3152.5
1989.4	832.9	7	4	6373	2121.7
1562.8	1360.5	7	4	15875	1382.4
1911.3	2010.5	8	4	6241	2448.4
276.7	1828.0	8	4	14976	2870.3
477.2	1684.8	8	4	4378	1917.1
501.7	1632.7	8	4	16574	2261.0
880.6	1832.8	9	4	6859	2918.8
1046.6	1603.4	9	4	15319	3332.3
1160.0	1458.0	10	4	8617	4029.5
569.4	843.6	11	4	12231	7844.0
1280.7	491.3	13	4	15515	2611.9
2028.4	765.1	17	4	16873	2003.7
223.0	1558.0	5	5	183	5163.9
1160.0	845.5	5	5	1458	1718.5
1369.0	1171.9	5	5	1873	3738.6
470.9	707.0	6	5	17313	1686.2
491.2	1180.9	6	5	17337	1400.9
609.7	1392.9	6	5	697	2924.5
799.2	658.0	6	5	909	1673.7
906.8	1047.4	6	5	1070	2003.0
1191.0	674.0	6	5	1518	1171.2
1240.1	1449.7	6	5	7468	1462.5
1317.9	1297.3	6	5	1740	1075.2
1342.4	1146.0	6	5	18154	2104.7
1342.7	1642.7	6	5	1799	1329.4
1361.3	1615.7	6	5	1853	1446.7
1407.5	1135.7	6	5	18302	1060.4
1416.7	1319.3	6	5	1934	2179.1
663.2	349.0	6	5	5497	1425.9
901.7	374.6	6	5	6365	1648.7
1258.1	809.3	6	5	7545	1199.4
1451.3	1313.1	6	5	8237	1733.4
1625.2	1309.8	6	5	2205	1171.7
2004.9	1250.8	6	5	20524	1468.5
1045.6	949.7	7	5	6845	2657.6
1355.0	1373.4	7	5	1828	1832.1
1641.1	1398.0	7	5	2225	1934.7
141.4	663.7	7	5	2872	1580.5
301.8	1996.5	7	5	3739	1626.1
397.0	1885.9	7	5	4263	1286.7
427.7	1966.5	7	5	4425	1107.5
433.0	948.5	7	5	415	1196.7
515.1	1538.2	7	5	4796	2089.5
604.0	826.4	7	5	5266	1164.6
688.5	1787.3	7	5	5643	1494.3
697.5	794.1	7	5	5664	2088.6
734.1	709.0	7	5	14063	1782.7
1434.2	1168.8	7	5	18325	2003.6
1436.8	1560.2	7	5	8180	1072.4
1460.1	1340.8	7	5	12483	1745.2
1482.2	1365.1	7	5	8336	1581.1
1769.1	393.5	7	5	9247	1797.3
1902.9	852.6	7	5	9711	1332.4
1948.0	1511.7	7	5	20431	2036.8
1946.3	1475.3	7	5	13212	3000.2
338.4	1136.9	7	5	17122	1397.0
518.9	1625.5	7	5	4797	1558.6
583.9	1582.4	7	5	5150	1521.5
1008.2	1796.9	7	5	11937	2398.4
1536.0	1981.0	7	5	12568	1566.8
200.0	943.6	8	5	10614	11075.1
248.8	1712.5	8	5	19161	1667.2
1251.1	1819.6	8	5	7506	6351.8
87.7	1927.4	8	5	10351	2155.8
135.3	1169.9	8	5	2851	1299.0
158.0	878.2	8	5	10525	2826.4
196.4	1280.1	8	5	10616	1887.4
205.9	1916.1	8	5	10644	2918.9
207.6	1760.0	8	5	19096	1389.5
217.5	176.1	8	5	10679	1760.2
373.4	1241.9	8	5	4152	1744.6
464.9	1806.9	8	5	11211	1454.7
498.0	1595.9	8	5	4735	1306.3
504.1	2002.6	8	5	11283	1203.0
543.4	1856.4	8	5	4941	1578.2
546.3	1605.6	8	5	4961	1422.3
896.1	1963.8	8	5	6319	1130.0
917.2	1813.8	8	5	6426	1066.6
1732.9	1120.8	8	5	12801	3572.1
1733.5	1298.5	8	5	9103	1448.3
49.1	1222.7	8	5	13453	1905.5
447.0	696.6	8	5	19407	1533.0
1162.0	1823.3	8	5	12082	1921.8
1271.1	1695.4	8	5	7619	2446.4
339.6	873.0	9	5	3969	5408.2
435.3	521.9	9	5	11161	2312.3
1747.4	486.0	9	5	12843	1929.1
1592.3	1363.5	10	5	14498	1838.1
482.9	1223.2	10	5	4642	1523.5
1914.6	1257.4	10	5	20389	1594.2
447.3	345.3	12	5	14987	2113.5
552.9	381.6	12	5	15578	1494.0
549.7	1510.3	12	5	16260	2027.7
438.2	598.7	13	5	19406	1368.6
118.7	1855.6	13	5	18953	4706.1
358.7	586.8	14	5	16409	1525.6
1171.3	1083.4	4	6	594	2396.8
1367.6	650.3	4	6	793	3177.7
651.4	1146.8	4	6	166	1770.6
982.2	1087.6	4	6	409	2362.2
406.2	1244.1	5	6	22172	1549.8
806.9	812.0	5	6	293	1832.6
1018.5	914.1	5	6	22487	1784.9
22.6	906.7	5	6	22875	3228.7
308.1	1059.7	5	6	23089	1769.6
390.6	1864.0	5	6	2234	1687.8
513.5	1861.1	5	6	2681	4751.1
877.6	1949.4	5	6	4355	11196.2
890.8	1225.3	5	6	4459	3953.4
1312.6	1194.0	5	6	24203	2415.4
1560.2	1378.3	5	6	8760	3722.3
1885.3	1386.9	5	6	10342	8853.5
1920.2	1683.1	5	6	10537	2749.1
277.1	1117.1	5	6	1761	1813.9
429.7	1856.3	5	6	2370	1455.2
496.6	1550.2	5	6	2613	1647.6
572.1	306.2	5	6	2909	2066.4
1011.6	1402.4	5	6	5126	2009.8
1085.7	139.7	5	6	23890	1451.5
1128.9	1557.5	5	6	5814	1757.1
1252.9	1137.7	5	6	6595	1659.1
1353.6	726.4	5	6	7394	2247.8
1496.2	587.0	5	6	8314	6671.4
1504.3	1571.3	5	6	8404	1863.7
1527.3	687.7	5	6	8537	2268.2
1594.2	1391.9	5	6	8936	1909.9
1767.0	971.8	5	6	9841	1804.6
1790.4	1669.8	5	6	9975	1586.0
1827.4	519.1	5	6	10137	2663.1
1842.5	1513.6	5	6	10185	2032.7
1906.4	632.0	5	6	10469	2728.3
545.1	1139.5	6	6	2790	2987.1
671.2	1405.8	6	6	3383	3199.6
1394.5	1509.0	6	6	7704	1723.7
137.8	826.1	6	6	1300	1588.7
148.7	1334.9	6	6	25841	1363.1
210.6	903.8	6	6	1513	1596.8
322.4	1041.1	6	6	1950	2121.7
528.3	928.3	6	6	2740	1283.9
1052.1	2007.1	6	6	14146	2006.8
1075.9	1023.2	6	6	5500	2221.8
1214.6	1695.9	6	6	6413	2096.3
375.3	1216.1	6	6	22160	2071.3
657.7	345.0	6	6	13173	1648.9
958.7	1553.0	6	6	13925	2120.6
1125.5	1439.3	6	6	14362	1747.2
1461.4	1850.8	6	6	15457	1718.7
1829.9	791.8	6	6	16733	1289.9
1934.8	1518.9	6	6	17150	2218.4
1998.5	1767.3	6	6	17413	1982.7
828.1	763.6	7	6	13614	1734.4
960.4	1642.6	7	6	23799	2684.0
1897.5	1774.4	7	6	16990	2889.5
1957.2	969.5	7	6	10706	1741.9
856.4	1711.1	7	6	13682	2303.2
1723.4	1616.3	7	6	9646	1700.2
178.8	1325.3	8	6	11664	1646.9
314.3	303.0	8	6	17997	3016.0
228.9	610.1	8	6	11798	1694.2
199.4	1308.6	10	6	25025	1563.1
561.8	1290.1	17	6	21915	2422.9
