## Supplementary material for "Unified nonparametric analysis of single-molecule spatial omics data using probabilistic indices": Data used in the analysis from already existing publications: amrB_merged_spots.txt

spot_coord_i	spot_coord_j	spot_coord_z	spots_fov	spots_cell_id	spot_intensity
670.1	1036.2	6	0	13047	9000.5
900.6	969.7	6	0	14097	8193.3
239.3	1649.7	7	0	3263	12449.2
1673.7	1428.2	7	0	6508	12874.1
742.0	1133.9	7	0	13224	4521.9
749.6	594.1	7	0	492	5801.9
806.2	491.3	7	0	13451	5273.6
850.2	1107.6	7	0	4377	6891.5
885.4	296.5	7	0	13954	5786.0
939.3	1432.7	7	0	1036	8856.4
941.3	1155.1	7	0	1047	5548.3
996.9	870.3	7	0	14985	6323.6
1007.8	1148.5	7	0	1253	4286.0
1022.1	1574.9	7	0	15617	3903.4
1026.2	839.4	7	0	15709	8330.4
1044.7	1271.6	7	0	1431	7475.4
1052.0	1538.8	7	0	19791	4522.8
1130.1	1285.0	7	0	1743	5660.4
1152.3	485.9	7	0	1845	4885.6
1175.2	1294.9	7	0	17499	6100.0
1186.2	1935.5	7	0	17399	5206.7
1262.3	1649.1	7	0	2259	7348.8
1308.4	1709.2	7	0	2368	5068.7
1332.3	766.2	7	0	5565	6955.2
1357.9	1735.2	7	0	2443	5873.8
1678.0	1253.4	7	0	2771	5327.1
360.6	284.3	7	0	7551	5120.5
1072.0	1131.0	7	0	16290	11309.8
985.2	1474.0	8	0	15133	13781.6
624.0	1348.5	8	0	346	11605.7
663.5	1136.1	8	0	13021	6359.0
690.9	1129.8	8	0	13085	6531.8
700.6	944.4	8	0	3972	12487.4
889.3	517.2	8	0	13960	11804.7
931.0	1390.0	8	0	14406	10481.5
958.7	1719.8	8	0	14717	8424.9
1075.0	1648.2	8	0	21057	7594.7
1079.8	639.4	8	0	1565	11039.7
1219.5	1247.5	8	0	2108	8371.8
1483.5	1731.0	8	0	6025	12634.1
1549.4	1842.6	8	0	6136	9891.1
433.5	1446.1	8	0	3538	5454.9
575.7	140.7	8	0	3734	9083.8
682.9	1932.9	8	0	3921	4554.3
699.8	1592.5	8	0	7728	5429.4
773.5	987.1	8	0	18796	4517.6
839.4	1097.8	8	0	674	5802.3
845.9	1434.7	8	0	723	5028.5
878.2	584.5	8	0	19154	7121.4
884.4	1292.5	8	0	876	4798.4
890.7	1101.9	8	0	870	4616.5
900.3	1549.4	8	0	14145	7692.2
928.1	1755.5	8	0	14385	6568.1
948.8	801.8	8	0	8023	5552.5
987.4	1007.7	8	0	1217	5259.6
1062.6	309.9	8	0	16200	9852.1
1076.6	1007.4	8	0	1547	7040.7
1090.1	2031.1	8	0	4941	3572.9
1104.3	1185.3	8	0	12725	6567.9
1166.8	846.6	8	0	8224	6418.9
1196.3	1516.8	8	0	2026	7612.4
1313.1	1539.0	8	0	8370	5581.5
1454.9	583.3	8	0	5919	5470.7
1479.2	587.5	8	0	2609	7142.9
1910.5	388.7	8	0	7072	6125.5
1000.4	391.0	8	0	20977	9606.2
809.1	1096.5	8	0	12431	6676.7
829.5	1443.7	8	0	9154	6243.4
1038.7	845.3	8	0	15712	5696.2
1038.6	1177.7	8	0	15970	5614.6
1199.9	1137.3	8	0	17677	5381.6
1312.4	539.4	8	0	2371	8145.3
114.1	1702.7	9	0	8954	10954.5
106.1	1992.0	9	0	3037	5873.9
560.1	468.9	9	0	3720	6103.0
713.8	1189.5	9	0	7737	5155.9
815.6	155.2	9	0	13515	5444.8
830.1	1493.7	9	0	4279	5377.4
835.1	154.6	9	0	9161	4808.3
982.3	967.4	9	0	1159	7425.6
1001.7	1749.1	9	0	15524	7834.7
1103.2	1486.3	9	0	16709	4077.8
1132.9	1324.6	9	0	1791	6082.9
1240.2	1348.2	9	0	5348	5430.2
1266.3	2022.2	9	0	8322	6319.9
1601.9	2019.9	9	0	8565	6515.5
1717.7	596.3	9	0	8649	7406.6
462.6	980.0	9	0	18591	20803.7
432.3	1133.7	10	0	9012	11734.2
821.2	1173.4	10	0	13509	10584.4
1010.4	1574.0	10	0	1286	5272.9
1016.5	1399.6	10	0	19683	10370.8
1537.8	1740.1	10	0	8513	6418.1
1900.5	1415.8	10	0	20580	11305.6
516.2	1096.2	10	0	9022	9086.3
843.4	1390.0	10	0	13618	5643.6
950.4	858.5	10	0	21520	5013.0
1003.5	450.3	10	0	19633	5950.6
1046.3	559.0	10	0	4855	4316.4
1136.9	514.1	10	0	20055	4032.6
1167.8	914.2	10	0	12776	5377.0
1235.8	573.3	10	0	17936	7217.4
1326.1	1811.2	10	0	8374	4614.6
2010.4	1511.5	10	0	8845	6126.3
719.1	709.4	11	0	4007	6493.7
1118.0	1456.0	11	0	16796	6769.8
843.9	537.6	11	0	13673	5495.4
927.1	561.0	11	0	10347	5967.7
971.4	1451.2	11	0	14877	4126.0
975.7	366.6	11	0	15058	5787.6
1031.7	1525.9	11	0	10413	3936.3
1059.7	1101.1	11	0	16180	7503.1
1080.4	1693.0	11	0	16523	10472.1
1106.0	1468.8	11	0	10473	5442.6
1127.9	993.3	11	0	20031	6172.5
1128.6	1717.9	11	0	17053	9339.5
1151.7	1513.6	11	0	17204	6277.5
1825.3	112.5	11	0	10583	6790.3
1105.2	1891.6	12	0	22234	8787.6
21.0	737.2	12	0	9752	5649.1
409.0	1477.2	12	0	20653	4950.1
795.5	231.4	12	0	13393	6488.4
1091.6	1738.5	12	0	10856	4784.2
1141.6	2032.9	12	0	21161	9994.2
1207.2	1899.6	12	0	10909	5735.2
1220.9	711.4	12	0	17870	5998.3
1481.9	2010.7	12	0	10946	4613.1
1021.0	553.0	13	0	12640	6212.2
1142.1	1851.3	13	0	17209	5782.8
1078.6	1236.1	13	0	16408	7873.1
799.2	256.2	13	0	22111	7303.9
539.4	469.3	14	0	10641	5586.3
1055.4	1751.2	14	0	21649	7046.1
941.4	745.2	14	0	19354	4610.1
1050.6	1668.7	14	0	21664	5794.3
1123.6	589.5	14	0	16876	7034.1
1002.5	912.0	17	0	15309	7105.1
1475.6	1952.0	19	0	12051	6760.3
649.7	947.9	5	1	12521	4765.4
724.4	864.1	5	1	11720	6983.8
386.4	856.8	5	1	427	4138.8
937.8	1232.3	5	1	1511	4438.0
544.9	1226.1	6	1	641	8853.4
557.8	333.8	6	1	12268	8507.0
787.5	1098.5	6	1	11812	7666.6
1218.7	1047.0	6	1	11898	18003.1
79.3	1000.7	6	1	204	5956.3
595.4	1014.3	6	1	724	11722.0
637.4	1243.8	6	1	12416	6067.9
814.6	1084.3	6	1	11821	5666.7
824.1	807.9	6	1	1222	3632.8
849.3	831.1	6	1	1297	6698.9
865.4	820.7	6	1	1342	5567.7
877.8	802.3	6	1	1371	6212.4
940.9	934.8	6	1	1515	5000.0
1004.0	740.1	6	1	11837	7585.3
1134.2	1020.0	6	1	2000	6171.1
1159.3	1431.6	6	1	2070	9577.3
1177.9	422.6	6	1	5859	5173.9
1236.4	725.9	6	1	14025	7840.9
1285.8	877.3	6	1	2375	10305.3
1446.2	1216.0	6	1	2787	7170.4
1484.3	935.2	6	1	6515	8484.6
1049.7	867.9	6	1	5603	7034.6
180.6	1364.1	6	1	3910	5430.7
350.8	878.9	6	1	4284	7419.7
486.2	674.6	6	1	16237	9301.5
587.9	767.8	6	1	4785	5308.5
594.6	437.0	6	1	4807	4646.3
811.4	1041.1	6	1	13161	3988.6
1176.6	1357.0	6	1	5846	5099.9
1319.5	45.9	6	1	6120	10470.1
1611.4	1793.5	6	1	6803	4919.7
2013.0	569.2	6	1	16178	5464.5
2034.1	310.0	6	1	7785	4065.3
563.8	244.0	7	1	664	8840.2
573.9	1187.4	7	1	4743	14491.1
697.1	1972.2	7	1	5027	16388.3
773.0	941.1	7	1	12985	10202.8
815.2	1175.6	7	1	13184	9126.8
887.0	1327.7	7	1	1383	9718.4
916.1	1381.8	7	1	1460	25147.8
1036.1	777.3	7	1	13405	4865.9
1161.4	1716.3	7	1	5819	10304.9
1364.6	1896.4	7	1	6244	10904.0
1377.4	925.0	7	1	14443	6861.4
1494.4	1386.6	7	1	6537	13114.3
1636.3	1714.8	7	1	16065	13994.4
1686.4	1006.4	7	1	6957	16648.6
225.3	974.8	7	1	3999	4891.5
358.6	1528.0	7	1	4296	5052.0
572.4	1578.1	7	1	667	6245.5
580.7	973.8	7	1	12303	4177.7
677.4	848.0	7	1	11606	5689.9
704.9	603.3	7	1	936	4798.9
713.1	1284.5	7	1	12713	5404.7
723.9	849.2	7	1	15474	6389.3
890.3	1854.5	7	1	5363	5451.4
995.0	698.0	7	1	1633	4447.5
1067.9	1193.0	7	1	1843	6940.5
1163.8	991.2	7	1	2103	6521.0
1271.4	631.5	7	1	2350	9205.2
1316.0	620.7	7	1	2466	5522.5
1354.9	1881.0	7	1	6248	4805.6
1548.6	1975.9	7	1	6632	4322.5
1616.5	789.0	7	1	6806	5417.5
1810.2	1740.7	7	1	12105	14564.5
813.9	807.2	7	1	1203	12203.0
1393.0	1223.3	7	1	6323	5384.5
115.9	1853.7	7	1	7930	6790.8
655.4	1197.2	7	1	11403	4777.2
1179.1	1522.6	7	1	16458	4796.5
1367.0	1995.9	7	1	6253	6956.4
1517.2	723.0	7	1	8761	5069.2
66.7	1010.3	8	1	3673	5406.2
860.6	1878.5	8	1	13295	8984.0
1177.5	683.2	8	1	16460	7766.1
1266.2	828.4	8	1	6004	11897.4
1568.7	813.4	8	1	6700	6495.4
1756.7	1145.1	8	1	7109	7302.0
1901.7	641.2	8	1	7437	8517.6
33.8	496.9	8	1	3612	5610.4
175.6	1704.3	8	1	3884	8702.8
821.8	1068.6	8	1	1234	5271.7
1898.4	1490.2	8	1	7416	5041.5
1946.9	563.0	8	1	7540	7578.1
1264.1	1065.8	8	1	14117	7160.8
1770.3	671.1	8	1	7143	7467.8
1837.2	1721.8	8	1	7269	5149.2
796.9	927.5	9	1	15544	9588.8
69.9	1082.1	9	1	9060	6001.4
1211.9	999.4	9	1	13915	5746.0
1260.5	850.2	9	1	14100	6364.2
1532.9	1129.8	9	1	14951	5546.5
716.9	875.1	9	1	12734	5529.0
312.7	89.0	10	1	4198	6740.9
1371.0	1791.7	10	1	14464	4947.2
1743.2	1275.5	10	1	9834	5870.5
665.9	1294.0	10	1	15445	5196.8
697.2	1183.1	11	1	11599	5347.7
567.2	1158.8	11	1	12261	5868.0
1273.9	762.7	11	1	14145	5589.1
696.4	1083.5	11	1	17018	5394.7
24.8	1375.7	12	1	10084	5416.2
769.3	1019.1	12	1	13033	5686.9
664.7	285.0	12	1	9925	7950.7
741.0	1097.7	12	1	16950	5714.8
630.3	1087.8	13	1	11383	9591.5
1430.3	67.7	13	1	15917	7070.0
667.0	961.6	14	1	12547	5702.2
740.1	874.2	15	1	16359	8890.5
656.9	922.2	16	1	11435	7935.8
571.1	1450.9	18	1	10963	4545.8
1738.0	278.8	19	1	11073	5751.9
534.4	848.5	6	2	577	14718.1
1055.0	1184.7	6	2	1978	11906.5
1431.3	1562.5	6	2	2924	15632.6
495.4	807.4	6	2	6137	8268.3
579.4	1426.6	6	2	690	4285.0
583.6	1201.1	6	2	6550	4672.1
666.0	1329.6	6	2	919	4268.9
902.2	489.0	6	2	1692	4113.3
912.1	1607.0	6	2	1704	7060.8
1211.4	863.2	6	2	2308	5378.2
1347.7	1295.8	6	2	2688	4666.0
1429.9	1113.4	6	2	2921	4326.2
1480.1	1049.7	6	2	24842	8743.0
1547.2	1122.0	6	2	24899	8001.5
1594.6	836.5	6	2	3370	5377.6
163.4	1174.6	6	2	4405	6476.9
426.8	1254.2	6	2	5848	9391.5
610.8	781.4	6	2	6716	9275.2
716.8	1409.7	6	2	7258	11879.6
756.0	415.2	6	2	7425	12909.1
1538.8	1174.3	6	2	11097	11967.8
451.2	1354.6	6	2	25256	8820.5
647.8	1323.7	6	2	6899	6088.3
670.0	1157.2	6	2	7016	7089.3
728.1	1462.4	6	2	7286	8241.0
936.4	789.3	6	2	8344	8758.1
1409.6	1568.6	6	2	2879	5147.0
1415.4	1655.8	6	2	10353	5695.9
1423.8	1656.4	6	2	10404	6262.6
1464.6	1318.8	6	2	10642	5292.3
1514.1	1003.8	6	2	10957	6938.0
1523.8	1285.6	6	2	3169	5283.5
1622.9	1454.1	6	2	11614	5056.8
1625.4	1171.4	6	2	11642	5025.6
1717.2	1348.8	6	2	24985	4990.7
1781.4	731.3	6	2	12769	6977.6
33.4	883.8	7	2	3844	9882.2
54.0	1517.0	7	2	3905	10294.1
359.0	641.4	7	2	5505	7439.8
643.8	1510.0	7	2	6901	9915.5
756.7	57.1	7	2	7478	7823.0
771.0	1366.0	7	2	7515	8762.8
954.5	1336.3	7	2	1800	10250.8
1047.4	1288.3	7	2	8742	5539.2
1302.8	294.7	7	2	2561	13630.6
1309.0	909.4	7	2	2602	5579.9
1329.8	1414.5	7	2	2660	9065.8
1472.1	1093.7	7	2	3026	20568.4
1483.8	1524.7	7	2	16152	6010.1
1536.4	1268.8	7	2	3198	10812.1
1662.8	1377.6	7	2	11918	5253.9
1705.9	1319.3	7	2	12278	5464.6
1844.0	350.1	7	2	13168	8866.1
1912.9	1124.3	7	2	13431	9833.7
434.7	1493.8	7	2	5897	5077.2
551.4	1327.1	7	2	625	5926.1
591.8	1614.8	7	2	6631	4956.9
616.0	618.8	7	2	788	4072.0
654.1	785.2	7	2	893	7824.6
662.9	990.2	7	2	955	5473.6
721.3	1277.4	7	2	7277	8297.6
736.6	71.0	7	2	7333	5201.3
742.5	1479.4	7	2	7374	7065.3
785.4	1430.6	7	2	7654	5546.5
814.8	1882.1	7	2	7819	7145.8
821.8	1673.4	7	2	7843	4873.1
922.0	841.3	7	2	1720	5919.2
925.0	1981.2	7	2	8292	9605.7
964.1	1009.5	7	2	8420	5778.4
1006.3	1419.6	7	2	8600	4752.5
1026.6	1431.8	7	2	8661	3721.9
1081.5	205.7	7	2	8852	10486.6
1145.1	1395.7	7	2	9089	6245.3
1172.9	1659.0	7	2	9229	6735.3
1231.6	1371.4	7	2	2368	6310.9
1235.1	1606.3	7	2	2382	4233.9
1238.8	1252.6	7	2	2388	6028.4
1242.1	1026.9	7	2	9533	7614.8
1485.5	693.8	7	2	10777	7863.7
1527.9	1199.5	7	2	3166	4565.3
1556.7	708.8	7	2	3269	5889.2
1569.6	1125.3	7	2	3310	4079.0
1685.8	1195.9	7	2	3579	3812.2
1692.8	1464.6	7	2	12109	4967.8
1769.9	451.2	7	2	12658	7768.6
1784.1	638.1	7	2	12754	4420.2
1904.8	441.4	7	2	3761	5329.3
1574.6	689.2	7	2	16341	8201.9
258.8	1534.0	7	2	4991	6003.4
1474.3	1313.6	7	2	16116	4845.9
1659.7	1763.1	7	2	11893	4484.1
1755.8	616.0	7	2	12616	6903.0
64.2	1219.3	8	2	4004	8456.3
692.7	1525.2	8	2	1018	8528.4
708.0	920.7	8	2	1041	6969.5
1128.0	1897.3	8	2	15655	6523.3
1205.1	1212.2	8	2	2271	8735.6
1224.8	1446.0	8	2	2334	6259.1
1476.7	1272.7	8	2	10664	7501.7
1591.4	1923.4	8	2	11448	11223.5
1593.8	259.6	8	2	11456	10466.7
1705.4	1525.4	8	2	12226	10804.9
219.9	1177.2	8	2	4744	7998.7
358.3	1272.3	8	2	14620	4690.3
386.9	1936.1	8	2	5665	5913.5
414.8	1417.0	8	2	5779	6647.2
582.2	1629.6	8	2	14966	5188.9
642.2	281.9	8	2	6863	5509.7
737.6	1431.8	8	2	7354	9053.4
800.6	1176.0	8	2	15287	5892.9
810.7	741.7	8	2	15292	5433.0
839.5	1264.1	8	2	7929	6068.8
850.0	1264.3	8	2	7929	4159.3
884.8	1619.3	8	2	8146	4426.4
974.5	1909.8	8	2	8483	5870.6
1166.6	1569.0	8	2	9207	6094.4
1211.7	1456.0	8	2	9383	4752.8
1217.0	1734.0	8	2	9434	5351.2
1230.5	1423.4	8	2	9460	5232.5
1251.6	731.2	8	2	9553	4808.9
1329.4	900.2	8	2	15889	4224.9
1399.5	1218.3	8	2	15995	9379.9
1476.3	636.8	8	2	10706	4836.1
1483.2	1370.8	8	2	24850	4546.1
1527.3	1480.8	8	2	11042	5146.9
1544.6	1517.6	8	2	11163	5590.6
1604.7	1713.8	8	2	11537	4580.0
1698.4	755.6	8	2	3596	6314.2
1731.1	1803.5	8	2	12428	9156.6
1740.3	1655.5	8	2	16638	7108.5
1789.8	1366.6	8	2	12799	6798.3
1889.2	85.4	8	2	13335	6303.9
1915.4	527.5	8	2	13417	6290.6
1937.4	1032.5	8	2	16990	6549.1
1968.9	1376.2	8	2	13654	6180.9
1697.2	438.2	8	2	12122	15379.3
159.0	587.3	8	2	4379	6417.3
313.8	1350.5	8	2	17437	15706.7
1487.9	704.9	8	2	10801	9691.7
306.3	1374.5	8	2	17432	6256.2
375.4	247.6	8	2	17490	6627.3
703.0	830.3	8	2	25394	4467.7
1725.4	1815.0	8	2	12345	4518.0
80.4	1866.5	9	2	13997	9550.6
518.5	1387.6	9	2	14891	5088.8
536.7	1260.3	9	2	25302	12377.4
633.1	1366.1	9	2	24498	13373.1
839.7	1975.2	9	2	24604	9070.6
1603.3	638.2	9	2	16382	11975.8
1853.3	1669.8	9	2	18661	8261.6
1997.2	902.9	9	2	17090	9304.1
169.2	899.5	9	2	4417	6871.8
245.7	1505.8	9	2	4939	4894.4
292.8	1921.7	9	2	14508	8720.2
536.8	1381.8	9	2	14926	5258.3
1254.9	702.3	9	2	26163	4884.4
1529.6	1165.6	9	2	24879	5026.6
1558.0	1900.5	9	2	16301	4938.2
1716.0	1262.2	9	2	3606	6499.7
1803.1	569.6	9	2	12960	6303.7
107.9	1158.7	9	2	17220	4421.7
391.4	794.0	9	2	17501	6131.9
1806.2	392.5	9	2	20079	6691.0
262.8	1491.8	10	2	18897	12462.6
1188.3	1698.7	10	2	25558	6412.4
1309.5	1417.9	10	2	9858	14734.8
1527.1	465.0	10	2	16235	6080.9
323.2	849.3	10	2	25151	6829.1
420.6	2015.5	10	2	17531	5458.1
447.4	783.6	10	2	17557	5314.7
531.1	1342.9	10	2	17608	5840.6
1121.8	1520.0	10	2	19490	5297.4
1478.4	1193.6	10	2	10711	5748.4
1751.2	1302.5	10	2	12533	9409.4
771.1	1949.5	10	2	20634	11319.5
1482.6	1066.6	10	2	22688	9095.7
10.0	907.1	11	2	18737	7162.0
506.1	1392.6	11	2	19109	9737.7
739.0	1492.5	11	2	17763	8480.9
766.0	1573.0	11	2	20630	5802.2
1314.2	1232.8	11	2	19602	8052.1
1739.3	1280.2	11	2	20036	6612.0
1846.7	1920.2	11	2	20097	9933.8
330.1	1257.8	11	2	20313	4286.3
1471.6	1019.1	11	2	20997	4117.9
1566.3	519.7	11	2	19843	5260.5
1570.6	1814.9	11	2	26246	6608.4
1608.7	856.7	11	2	25823	6677.0
1418.1	1259.1	11	2	20940	5382.7
435.6	921.1	12	2	22323	7739.4
528.2	1376.4	12	2	22367	4651.2
648.9	1418.8	12	2	21588	5304.7
1411.5	1499.6	12	2	21883	7119.7
1587.1	987.5	12	2	26520	5688.7
1735.3	1410.3	12	2	25922	8038.3
1270.0	1623.5	12	2	22544	5944.2
1607.9	1707.1	13	2	21158	18786.3
798.5	858.9	13	2	22481	6009.8
812.5	1219.2	13	2	26485	5358.1
1165.4	650.9	14	2	22526	9071.8
1964.5	1498.0	14	2	23497	6775.5
1438.3	1404.9	16	2	23155	5852.2
1398.2	1425.4	17	2	23413	6159.1
364.0	605.9	5	3	17757	4953.7
506.9	740.5	5	3	360	6895.9
511.1	736.8	5	3	360	4920.0
695.1	1049.2	5	3	515	7664.0
1013.5	682.8	5	3	957	8451.9
1035.4	1344.9	5	3	987	5076.3
1059.1	919.1	5	3	19976	4880.8
1150.8	1192.2	5	3	1160	5875.9
1198.5	1469.3	5	3	1249	6535.5
1206.1	1352.2	5	3	18812	5173.5
396.8	1233.7	5	3	3682	7780.2
1069.3	362.8	5	3	6033	5530.6
1414.4	894.2	5	3	7312	6756.8
1607.5	1204.5	5	3	7888	9967.5
1823.9	881.9	5	3	8481	9263.7
1126.6	1439.8	6	3	18617	14417.6
60.8	1215.6	6	3	1859	11014.8
127.1	1856.2	6	3	2134	7577.9
230.8	887.1	6	3	2698	7704.7
486.3	694.7	6	3	4100	8756.8
487.5	1167.8	6	3	4084	6097.4
804.9	789.8	6	3	22476	13430.2
1083.7	1777.3	6	3	6073	6189.2
1120.6	365.1	6	3	6219	9022.0
1250.7	1440.4	6	3	6732	8004.7
1915.4	1400.0	6	3	8701	7996.4
107.0	701.6	6	3	2042	4560.6
172.2	1096.9	6	3	2342	4152.8
176.3	894.4	6	3	19331	7061.6
181.4	1280.7	6	3	2417	5114.6
208.7	555.9	6	3	2527	6502.7
276.3	1375.0	6	3	2977	4604.6
489.7	1368.2	6	3	4118	7383.2
536.8	315.3	6	3	4283	4515.8
1039.5	933.1	6	3	993	6606.3
1084.8	1294.9	6	3	18419	6275.1
1115.5	876.9	6	3	6142	5456.4
1136.5	947.4	6	3	6268	5071.7
1204.8	1345.2	6	3	18812	5383.4
1213.6	1463.6	6	3	6603	8231.0
1266.5	1146.6	6	3	6809	8809.2
1780.2	813.7	6	3	8340	5858.4
1854.9	1338.5	6	3	12911	18568.1
272.4	1396.1	6	3	9684	6512.8
346.9	1113.6	6	3	9893	7667.3
449.5	1530.9	6	3	10154	7672.2
65.2	1425.5	6	3	9114	6313.5
1314.4	1721.3	6	3	7014	6676.2
1647.3	168.0	6	3	12287	4975.6
1897.8	1923.9	6	3	13043	8372.1
2027.1	1866.9	6	3	13471	4267.4
106.6	862.9	7	3	2031	10450.1
237.5	1261.1	7	3	2681	7342.0
723.0	1625.2	7	3	4844	13212.4
993.8	1111.8	7	3	5797	13466.0
1758.4	1770.6	7	3	20535	12262.3
1846.8	680.9	7	3	20698	7912.5
341.6	1121.7	7	3	9891	4389.8
419.4	750.8	7	3	3786	5728.4
438.0	576.3	7	3	286	5598.7
459.4	1605.1	7	3	3987	5933.7
755.5	916.1	7	3	14077	3896.5
849.4	1728.4	7	3	5265	5665.3
957.9	1546.4	7	3	5671	5937.5
1058.5	852.0	7	3	19969	4735.8
1115.1	1723.1	7	3	6177	4088.4
1128.3	922.7	7	3	11268	5488.6
1133.6	1255.7	7	3	11281	8172.7
1286.2	1065.5	7	3	11533	8113.0
1322.8	860.3	7	3	20348	4317.6
1331.4	1887.2	7	3	7041	5457.0
1409.6	124.8	7	3	7309	5667.6
1415.2	854.3	7	3	1506	6641.2
1587.8	1468.0	7	3	7826	8248.1
1655.6	881.1	7	3	8011	4923.1
1925.6	173.9	7	3	13138	8070.7
1969.8	2000.4	7	3	13308	9827.4
1982.0	1175.9	7	3	8850	5384.2
1115.6	1293.6	7	3	18529	21736.5
604.6	977.8	7	3	13999	13827.6
1554.9	2037.7	7	3	14622	11828.9
372.5	624.6	7	3	17774	6309.1
705.7	1774.3	7	3	14053	4605.3
1066.9	768.2	7	3	21290	9749.3
1174.8	728.7	7	3	6414	6456.5
1176.9	1823.1	7	3	6473	4060.6
1914.7	692.7	7	3	13135	6459.6
1784.2	1531.1	8	3	12646	23238.8
39.1	1761.6	8	3	9052	7238.4
1065.5	850.8	8	3	19969	5760.5
1218.8	1766.6	8	3	14344	13200.7
2042.3	1844.3	8	3	15135	18792.3
291.6	843.8	8	3	15211	5348.8
298.8	650.9	8	3	19515	4815.3
1066.8	797.4	8	3	21289	4459.3
1084.7	836.4	8	3	21295	6357.1
1110.4	1505.9	8	3	18523	5051.4
1807.4	676.0	8	3	14881	4506.9
1934.6	1689.0	8	3	22443	5283.4
318.9	1285.0	8	3	19576	10432.6
1407.2	1064.5	8	3	15512	13633.1
1936.5	1842.2	8	3	22073	6523.2
1978.4	1834.0	8	3	20961	7321.2
155.0	817.9	9	3	9379	9555.7
338.5	1258.8	9	3	19583	6106.4
560.6	614.5	9	3	19729	7598.2
850.9	1407.8	9	3	14121	12500.9
1458.7	1076.1	9	3	7446	9709.1
1800.9	1808.4	9	3	20600	10206.6
261.0	185.4	9	3	9660	5879.1
1037.2	664.8	9	3	18288	9996.1
1112.4	948.1	9	3	6163	5258.0
1162.8	1361.9	9	3	15414	6488.2
1232.2	1861.6	9	3	15439	7945.7
1279.7	1978.8	9	3	20320	4789.3
1334.3	1979.5	9	3	11646	18199.4
709.0	1832.9	9	3	10596	6022.9
1141.8	1752.2	10	3	20136	7730.0
1135.1	808.5	10	3	18497	8974.4
1272.0	1386.9	10	3	18965	4845.4
1974.1	1715.7	10	3	22447	9394.0
1995.3	1824.2	10	3	22110	11148.5
1024.9	769.4	11	3	22227	5784.0
84.5	1135.0	11	3	17533	6261.3
293.3	941.9	11	3	19512	7513.7
933.6	819.5	11	3	19829	6896.3
1031.5	732.8	11	3	21396	8010.7
1057.7	1361.5	11	3	19962	6753.8
1152.8	1375.4	11	3	18666	6090.6
1956.3	1829.8	11	3	16491	14611.4
1276.4	1959.2	11	3	16626	7275.6
662.8	1334.2	12	3	16295	7300.8
999.8	670.4	12	3	18226	5679.6
1014.6	790.3	13	3	21462	4846.7
1466.7	623.1	14	3	16647	7223.1
1724.5	1110.6	14	3	17102	6468.0
1134.0	1381.9	15	3	20111	7638.8
1770.7	978.7	15	3	17104	6619.4
1920.0	1756.2	15	3	20896	6001.0
1036.1	729.1	15	3	21555	6410.3
1900.1	1760.1	16	3	22434	10098.4
996.9	819.1	21	3	22677	6199.0
1021.6	1224.1	5	4	264	6087.2
1173.0	387.4	5	4	2280	8993.8
1224.8	721.8	5	4	2398	7069.0
1374.7	777.1	5	4	2752	6156.4
253.3	1821.2	6	4	11515	7206.6
514.4	1556.4	6	4	4427	8001.1
913.0	1034.7	6	4	216	6216.2
926.1	1111.9	6	4	1744	4631.4
945.9	1406.0	6	4	4888	4936.0
1133.6	1741.7	6	4	2189	6309.0
1335.7	529.2	6	4	2650	5853.5
1375.6	404.1	6	4	2735	6336.5
1424.1	1373.9	6	4	2851	5321.8
1489.5	1276.8	6	4	11224	5659.8
1521.3	1173.6	6	4	11244	5460.1
1599.1	96.2	6	4	15935	10196.1
1642.1	1663.4	6	4	5878	9071.4
1761.0	1774.8	6	4	3386	8873.3
1787.2	803.7	6	4	3424	8180.0
1236.6	1254.7	6	4	7046	7008.0
1600.0	1853.7	7	4	3185	19174.2
321.6	1470.3	7	4	11708	19791.7
400.9	1745.3	7	4	10297	7233.4
1010.0	1612.9	7	4	4944	10250.2
1057.4	1224.5	7	4	10516	7270.1
1252.9	1223.8	7	4	13443	8408.7
1255.0	1045.1	7	4	5248	19774.0
1260.8	1242.1	7	4	13441	7800.1
1306.0	1180.1	7	4	2565	6978.6
1456.3	1280.8	7	4	14065	8139.0
1763.1	1218.2	7	4	14777	7152.5
1774.3	849.2	7	4	3403	6066.0
1938.2	1298.0	7	4	14843	8276.7
622.6	1732.5	7	4	15223	5517.9
700.3	452.9	7	4	4630	4985.5
947.8	1335.6	7	4	1788	4622.5
1117.7	785.2	7	4	2161	4428.5
1141.5	1499.4	7	4	2222	5761.1
1270.0	1092.7	7	4	2480	7220.0
1435.9	491.9	7	4	13933	8730.1
1468.6	622.8	7	4	7186	7717.6
1629.3	371.2	7	4	14639	4419.5
1673.9	1737.9	7	4	3305	7051.7
1719.0	1278.2	7	4	16014	5307.6
1800.9	499.6	7	4	6075	6382.7
1861.4	1340.9	7	4	6160	5601.4
2029.4	873.2	7	4	3677	5807.1
1151.2	1453.4	7	4	12933	6125.0
864.4	1898.5	7	4	7739	11951.8
1254.9	1472.3	7	4	13448	4272.4
1376.5	1389.5	7	4	15594	6202.0
1676.3	736.1	7	4	7314	7216.7
1380.5	1429.6	8	4	7905	20617.9
338.1	589.7	8	4	11760	9512.8
624.5	1073.6	8	4	7685	11775.0
969.7	629.1	8	4	7760	8004.7
1236.0	1099.6	8	4	7047	11165.8
1572.3	122.4	8	4	15866	7131.7
1982.3	27.0	8	4	7452	11633.1
1469.0	1221.0	8	4	15702	7099.9
1479.4	1434.1	8	4	2957	5385.8
1548.9	234.2	8	4	14449	5348.1
1790.7	303.6	8	4	7362	9059.4
1801.2	436.4	8	4	3434	8246.4
1538.3	1399.8	8	4	14329	9764.2
471.0	1818.8	9	4	15118	6782.7
551.2	1591.4	9	4	10352	6167.5
1215.4	1491.7	9	4	13317	9822.2
1604.1	1176.2	9	4	14573	7946.7
1877.7	1410.5	9	4	8085	7841.3
647.9	1738.6	9	4	12358	5669.2
1052.5	1490.1	9	4	6952	6000.1
1123.3	1487.3	9	4	12841	5271.6
1138.1	1385.2	9	4	12940	6075.6
1293.5	1175.6	9	4	16716	6092.6
1360.1	505.8	9	4	5409	6942.3
1460.1	1257.9	9	4	16428	5569.8
1946.3	398.6	9	4	16067	7021.7
2024.9	1991.5	9	4	8138	6224.7
1749.4	1256.6	9	4	14780	6114.7
321.7	1770.9	10	4	11721	5677.5
385.8	1728.1	10	4	16884	7063.3
488.4	1801.6	10	4	16573	8753.7
959.3	1690.4	10	4	8257	4591.0
1035.4	1580.6	10	4	12633	4898.2
1445.5	1280.1	10	4	7926	7005.8
1448.8	1219.5	10	4	16746	5027.4
1526.1	1422.9	10	4	14262	6127.3
305.8	538.4	10	4	7594	8574.2
1314.1	497.4	11	4	11102	6367.0
499.3	1789.5	12	4	12140	7901.9
1078.9	1175.7	12	4	17032	7173.7
439.6	1640.4	13	4	8531	6038.6
279.1	1758.8	13	4	11585	5677.4
1051.1	345.1	13	4	16627	5531.7
251.8	650.2	15	4	11503	5978.5
1603.8	1845.4	15	4	9701	7421.8
1114.6	1276.5	17	4	12811	8343.4
467.5	1721.3	5	5	459	5168.3
1325.2	1245.2	5	5	1760	4481.7
1603.4	1389.6	5	5	2173	8552.4
447.6	652.3	6	5	432	8763.2
481.7	1716.7	6	5	4660	9875.3
568.4	507.4	6	5	634	9211.1
651.6	1083.0	6	5	742	8028.4
979.5	908.6	6	5	1213	8758.0
1385.4	362.2	6	5	1891	8885.0
1886.3	1296.1	6	5	18766	11367.1
158.1	864.0	6	5	139	7566.8
406.4	939.1	6	5	17240	13513.0
467.1	1036.1	6	5	456	4405.2
538.6	1630.9	6	5	588	4809.0
569.0	1075.9	6	5	637	6267.4
1195.2	694.2	6	5	17865	5107.4
1224.6	735.0	6	5	1582	4758.3
1473.4	1100.6	6	5	18397	5503.0
1583.6	1364.1	6	5	2156	5321.3
1593.4	1381.2	6	5	18467	8650.7
1681.1	463.5	6	5	2252	5425.9
253.1	407.9	6	5	19166	10705.6
867.6	667.5	6	5	6197	7872.7
1467.8	1245.5	6	5	8294	6869.5
105.3	1632.2	6	5	2769	4298.0
265.7	1249.1	6	5	3502	5168.8
388.8	688.1	6	5	17206	5712.7
421.6	1631.7	6	5	4366	4689.8
515.2	758.4	6	5	11304	4856.5
546.7	1890.2	6	5	19553	7218.6
637.5	1802.8	6	5	5401	5590.2
1110.6	596.8	6	5	7014	5322.6
1136.0	647.1	6	5	17770	6202.4
1334.1	1208.0	6	5	7811	6138.7
1428.1	1709.0	6	5	8146	3843.2
1443.4	1670.0	6	5	8208	5806.1
1613.1	1305.4	6	5	20091	7643.3
1650.9	1424.3	6	5	20150	7358.4
1738.7	1286.2	6	5	2303	6052.8
1751.3	1852.1	6	5	9176	5769.8
149.9	1061.4	7	5	16989	10689.5
224.4	1872.4	7	5	3293	9705.6
227.2	1666.2	7	5	3315	11484.3
354.4	1357.2	7	5	4026	5739.2
369.8	333.7	7	5	4133	11843.6
462.7	1266.2	7	5	17320	12276.8
490.1	651.6	7	5	17352	13918.5
1051.0	1052.8	7	5	6866	12601.8
1166.3	616.0	7	5	7152	10268.8
1237.0	740.3	7	5	7472	7604.9
1797.9	1317.4	7	5	9339	10442.1
270.6	1056.4	7	5	3495	5982.2
282.0	1369.0	7	5	3602	4515.4
288.2	1648.0	7	5	3644	5422.3
311.0	986.9	7	5	259	5318.5
382.6	1266.1	7	5	4202	3951.1
394.0	693.0	7	5	368	4416.2
394.9	1021.3	7	5	4247	6768.5
430.5	1805.7	7	5	4412	4162.6
520.9	539.2	7	5	4858	4944.5
532.8	941.9	7	5	573	5182.0
567.1	1752.3	7	5	5042	7212.1
657.3	349.1	7	5	5497	5326.0
701.2	1620.6	7	5	19674	8671.0
704.2	770.7	7	5	17602	4176.2
744.4	767.4	7	5	860	5552.8
940.2	951.3	7	5	1143	5344.2
974.1	1806.5	7	5	6609	9172.6
1155.8	1016.1	7	5	1448	4708.1
1233.0	388.4	7	5	1580	5248.2
1246.0	1073.6	7	5	7486	4356.3
1271.5	1101.4	7	5	1665	8793.5
1348.0	1238.7	7	5	18149	5177.6
1377.8	1649.1	7	5	1885	9042.8
1415.1	1773.1	7	5	1947	5127.2
1423.4	1007.9	7	5	8116	4750.5
1589.9	1459.2	7	5	8679	6685.0
1641.5	478.3	7	5	8807	5654.0
1760.9	1336.0	7	5	9262	4425.2
1767.0	1124.9	7	5	9259	3331.9
1827.2	1188.4	7	5	9448	6945.2
653.6	1672.8	7	5	5488	7636.9
1368.2	1240.9	7	5	18237	7035.7
1590.6	1212.9	7	5	18463	8617.2
152.5	357.7	7	5	10510	5662.7
200.2	619.5	7	5	10634	5068.7
383.2	641.1	7	5	17214	4607.9
647.0	1478.3	7	5	11538	5517.5
888.5	460.0	7	5	11791	6185.9
926.9	210.2	7	5	11848	9797.5
1288.8	101.2	7	5	12259	7086.8
1320.4	1895.3	7	5	7758	8101.6
1581.1	1388.3	8	5	20072	15433.2
164.8	1922.0	8	5	10551	5373.3
189.0	385.3	8	5	13559	10371.1
425.0	1852.5	8	5	4387	8271.4
533.9	1820.2	8	5	4877	10771.9
956.8	1868.9	8	5	6574	6593.2
970.8	1354.2	8	5	1198	7736.4
1546.0	1255.8	8	5	8539	8204.6
1769.1	401.2	8	5	20242	5553.2
1807.9	1508.9	8	5	9378	4154.0
1872.7	1295.7	8	5	20923	5775.3
1916.6	1404.0	8	5	20396	5861.9
210.0	982.1	8	5	3212	4470.9
234.1	1861.7	8	5	3327	4568.8
322.3	1699.8	8	5	3823	5816.1
358.5	338.5	8	5	17160	7335.4
366.7	1257.3	8	5	11031	5313.2
576.7	1901.9	8	5	5100	7036.9
814.3	503.7	8	5	6039	4890.0
1009.4	723.4	8	5	1242	6489.3
1350.7	1746.6	8	5	7886	5163.0
1471.9	1934.4	8	5	8298	5146.5
1505.9	1384.1	8	5	2093	5760.6
1803.1	756.4	8	5	12947	5076.0
1811.8	1377.0	8	5	9390	5564.7
1941.9	1140.6	8	5	9851	7869.6
170.7	1124.5	8	5	3028	8238.8
978.1	1348.7	8	5	14170	5283.1
161.6	903.2	9	5	2987	6926.0
446.8	641.0	9	5	19418	19126.2
53.4	1731.1	9	5	13458	8712.0
370.0	1265.6	9	5	13769	7850.8
705.0	289.1	9	5	14054	5645.9
1017.7	707.8	9	5	1256	6981.9
1337.7	1741.1	9	5	7827	8172.2
567.0	435.7	9	5	13937	5939.7
363.1	721.4	10	5	17152	10243.9
377.5	1019.1	10	5	17205	10176.5
82.9	834.0	10	5	2669	7194.3
390.7	536.6	10	5	19333	4669.5
439.0	1048.0	10	5	19411	6248.7
448.0	640.7	10	5	19420	20025.0
529.2	608.2	10	5	17426	4830.9
748.1	573.5	10	5	11659	6236.7
1576.1	905.1	10	5	18445	5229.2
1935.5	1272.4	10	5	20405	8598.9
1343.8	1290.2	10	5	15707	6795.4
198.8	1782.0	11	5	19093	4314.7
528.2	581.3	11	5	15571	6883.0
838.8	411.7	11	5	14107	5467.0
1106.2	789.9	11	5	21067	4301.3
1288.9	1163.9	11	5	20792	5712.8
1530.9	1210.8	11	5	14463	5607.2
1668.7	1349.9	11	5	14535	7898.3
1838.3	1426.0	11	5	18723	5067.0
1941.0	1390.5	11	5	20442	5160.5
2037.5	248.1	11	5	15394	7674.5
1132.4	951.5	11	5	16041	13771.3
477.6	597.1	12	5	19453	9710.0
658.7	1774.1	12	5	15610	9056.0
738.3	773.7	12	5	16010	6411.7
1335.5	1223.5	12	5	18139	9187.6
1617.6	1454.8	12	5	14505	6045.9
1821.2	1231.2	12	5	15785	8461.5
1782.5	1436.1	12	5	16352	8814.7
1359.3	1219.6	13	5	19981	6894.4
1385.7	1240.2	14	5	16318	4509.5
493.8	466.0	15	5	21029	4658.4
1910.7	1330.6	15	5	20385	5749.1
1078.9	1153.3	5	6	508	13181.3
759.7	338.2	5	6	262	4450.2
978.4	981.0	5	6	411	6210.9
1038.5	1014.7	5	6	459	8983.4
1455.6	729.2	5	6	856	5220.4
372.7	865.3	5	6	2165	8922.1
993.5	1991.3	5	6	4993	16922.8
1031.2	1074.9	5	6	5236	7652.1
1055.5	1046.8	5	6	5398	10330.7
1077.4	1551.0	5	6	5516	4920.4
1735.3	750.9	5	6	9657	7037.7
38.9	1925.9	5	6	1101	6122.3
163.8	1187.6	5	6	1391	5380.7
457.4	603.0	5	6	2487	7564.0
640.3	1087.4	5	6	22321	5731.8
744.5	985.5	5	6	3732	5599.2
824.5	973.3	5	6	4148	4146.9
835.8	1145.8	5	6	4174	5642.8
974.7	1785.5	5	6	4882	5090.3
1144.4	1774.2	5	6	5923	10818.1
1164.5	1026.7	5	6	14488	5818.0
1195.3	1923.5	5	6	6295	8269.5
1230.7	878.6	5	6	14703	4154.8
1295.4	1077.6	5	6	6950	6951.8
1325.0	846.9	5	6	22690	6959.9
1358.6	208.8	5	6	7435	8073.6
1432.4	1577.1	5	6	844	5228.9
1492.0	256.2	5	6	15546	5138.4
1512.7	1604.0	5	6	19161	3955.4
1769.5	1706.2	5	6	9857	6049.3
1856.4	1652.5	5	6	10231	5787.5
1142.5	765.9	6	6	5926	24527.8
170.1	921.7	6	6	1389	7424.8
506.8	1113.9	6	6	2666	10467.6
532.5	827.0	6	6	2750	6519.9
703.4	1527.3	6	6	3517	11460.3
941.0	260.5	6	6	4688	8062.1
1038.1	1438.1	6	6	5286	11062.7
1112.1	1499.6	6	6	5757	8780.2
1264.9	1192.9	6	6	697	5211.5
1314.5	1675.2	6	6	7082	11305.9
1326.9	242.2	6	6	756	10841.6
1392.3	1134.9	6	6	7675	8897.4
1939.7	672.0	6	6	17157	10341.0
28.7	1141.3	6	6	4	6083.1
120.2	1124.0	6	6	1274	4326.1
250.7	622.8	6	6	1644	7158.5
275.8	1125.0	6	6	1761	3978.8
278.1	1069.0	6	6	1755	5727.0
481.4	874.2	6	6	2560	5449.0
480.9	2013.5	6	6	2569	4499.4
494.8	1770.0	6	6	2604	4484.6
530.8	911.3	6	6	23416	5060.1
565.5	846.7	6	6	22252	4123.3
640.1	723.2	6	6	3267	5243.9
645.0	791.2	6	6	3281	5689.8
653.8	1601.3	6	6	3322	5377.0
767.2	1125.8	6	6	23628	8318.0
789.5	995.6	6	6	3969	4626.0
800.5	848.9	6	6	289	7133.7
801.3	1684.8	6	6	4022	6207.5
844.6	986.4	6	6	25634	6205.5
884.8	532.7	6	6	13736	8089.2
930.8	1202.6	6	6	4652	3797.6
942.4	1937.2	6	6	4696	4490.4
951.4	1145.0	6	6	394	4834.8
1024.1	1900.6	6	6	5192	4789.0
1054.9	1927.4	6	6	23856	3883.6
1119.0	1646.7	6	6	5710	4305.6
1153.1	2002.3	6	6	5946	5209.8
1178.6	1839.9	6	6	6158	6494.0
1211.1	1584.2	6	6	14627	6389.6
1222.7	1433.5	6	6	14678	6289.5
1229.0	1213.9	6	6	6482	3559.8
1363.4	1944.2	6	6	7457	6003.1
1382.4	322.2	6	6	7617	4492.9
1403.8	1606.5	6	6	7759	3457.6
1466.8	1135.6	6	6	8129	5859.7
1512.3	222.4	6	6	8442	6329.5
1542.5	1519.9	6	6	24515	4618.4
1615.8	603.9	6	6	9035	4287.2
1635.0	654.0	6	6	968	7898.4
1645.3	740.4	6	6	9221	7708.2
1715.0	1493.7	6	6	9553	6944.8
1842.6	1014.5	6	6	10176	6589.5
1846.5	1864.2	6	6	10192	5362.6
1869.0	1699.0	6	6	10316	4582.6
1916.2	1832.7	6	6	10538	5115.3
1933.1	1537.9	6	6	10622	4160.2
1969.7	1603.2	6	6	17280	5444.7
1994.8	867.0	6	6	10848	6971.0
2000.6	1521.7	6	6	10898	6673.9
2036.2	1445.1	6	6	11034	5506.4
103.8	1835.9	6	6	11387	9553.9
175.6	1305.0	6	6	23002	13192.0
243.5	520.6	6	6	11876	6727.7
470.7	916.8	6	6	12659	5656.2
566.1	826.0	6	6	23492	14335.7
1089.0	1169.4	6	6	520	5678.8
1594.9	1806.5	6	6	15882	8139.3
1932.5	1489.7	6	6	17137	7894.8
1934.8	1590.4	6	6	17176	8044.2
159.2	492.4	6	6	11558	5851.3
273.0	983.0	6	6	11997	5180.2
350.8	1733.5	6	6	18025	4726.8
428.0	1630.2	6	6	12542	4916.8
447.3	852.6	6	6	12587	4611.3
476.4	862.7	6	6	2542	3750.6
510.5	843.7	6	6	12773	6707.3
638.7	858.6	6	6	13123	4446.6
710.3	238.9	6	6	13308	5915.3
877.0	618.3	6	6	18480	4259.3
1129.3	1593.9	6	6	5809	4926.7
1365.3	1024.7	6	6	15125	5148.0
1365.7	642.8	6	6	793	5275.3
1450.4	266.9	6	6	24408	6067.6
1533.4	729.4	6	6	15693	4700.5
1589.1	1101.7	6	6	15888	5103.4
1866.8	1472.2	6	6	10302	4109.3
1955.5	1555.0	6	6	17241	4541.1
296.1	1837.9	7	6	12113	9752.6
305.6	552.8	7	6	36	6431.1
308.0	722.9	7	6	12136	5553.0
565.7	1613.9	7	6	12891	8802.9
575.1	860.1	7	6	2928	5044.7
579.3	603.0	7	6	12941	9346.8
591.5	1673.8	7	6	3011	7935.6
1032.0	1465.8	7	6	14112	11954.4
1089.0	1095.9	7	6	14262	9946.5
1172.5	1251.4	7	6	6120	4610.8
1249.1	1130.6	7	6	6594	9711.9
1350.1	2010.5	7	6	15069	9598.4
1399.5	1595.3	7	6	24342	7649.1
1407.3	1415.1	7	6	15271	7833.1
1501.5	354.4	7	6	8364	7657.0
1628.3	1913.0	7	6	9163	11820.3
1660.1	1454.8	7	6	9308	5234.8
1704.0	774.6	7	6	9532	8260.6
1830.7	1399.5	7	6	16734	8065.2
1908.8	2036.3	7	6	17040	4768.9
1956.2	1917.7	7	6	17266	7921.0
2007.0	646.8	7	6	17448	5420.4
2024.3	1558.5	7	6	25547	8792.7
53.9	1707.1	7	6	11230	5532.2
108.2	740.7	7	6	1240	6040.9
255.5	891.5	7	6	1661	6125.9
279.4	754.2	7	6	12012	6869.0
349.9	1664.2	7	6	12279	4215.8
418.6	1165.5	7	6	12502	11253.8
879.9	1241.3	7	6	4369	5495.6
924.2	860.2	7	6	4640	4525.7
926.1	1212.2	7	6	4624	4742.8
991.4	902.0	7	6	5015	5011.1
1081.1	123.9	7	6	5524	4144.5
1081.5	1521.7	7	6	14246	4637.4
1081.4	1627.8	7	6	14238	4840.1
1121.0	1889.2	7	6	550	5452.0
1148.5	1918.8	7	6	14425	5516.6
1179.6	1968.1	7	6	6168	4573.2
1184.9	236.2	7	6	6240	5074.1
1191.7	1759.0	7	6	6287	7618.1
1260.9	1045.9	7	6	6699	5838.8
1303.3	1072.1	7	6	7005	6408.1
1317.1	1815.3	7	6	7093	4964.2
1344.7	1710.3	7	6	7329	8085.5
1383.3	1114.0	7	6	15199	4894.9
1406.5	1711.2	7	6	25316	7517.2
1604.1	1699.4	7	6	24590	3724.7
1626.6	1735.2	7	6	15998	4854.3
1769.1	2017.4	7	6	9880	4788.2
1849.1	1655.3	7	6	10210	6311.1
1961.1	1927.3	7	6	17262	5625.7
1973.0	1326.2	7	6	17323	4345.1
2013.0	1021.7	7	6	10943	7565.2
2025.0	1329.4	7	6	10987	4900.3
335.7	1765.4	7	6	18020	8744.0
1300.0	1365.3	7	6	25281	9425.9
1852.1	1716.2	7	6	10272	12779.1
1896.6	230.2	7	6	19542	16108.7
174.4	1306.6	7	6	22990	8526.3
420.9	1828.9	7	6	25598	6668.2
499.3	1036.6	7	6	18158	5932.6
529.4	1120.8	7	6	19916	4497.0
830.3	872.1	7	6	18441	5134.1
1097.3	1600.7	7	6	5642	4985.6
1330.3	383.4	7	6	7263	7063.2
1368.3	832.7	7	6	19014	5170.1
1535.5	1825.0	7	6	19192	3876.5
1682.8	1774.1	7	6	16168	4150.4
40.6	693.3	8	6	22887	5993.1
160.4	1409.5	8	6	17820	9801.9
480.1	1997.6	8	6	12690	8047.7
1216.4	1330.2	8	6	14677	7354.7
1265.6	1046.0	8	6	6699	11197.2
1616.0	1520.4	8	6	19276	5259.4
1917.8	1416.7	8	6	19556	8368.7
183.2	1322.1	8	6	11664	4230.1
226.1	1820.3	8	6	11848	5631.7
243.0	1392.5	8	6	1607	5700.4
420.3	957.2	8	6	25100	6280.2
491.1	2014.1	8	6	12726	6323.3
978.6	1951.9	8	6	13979	3467.3
981.3	955.5	8	6	4909	6463.1
1234.1	58.8	8	6	18847	5095.6
1256.4	1645.4	8	6	14766	6225.2
1301.8	1584.7	8	6	22664	5155.3
1316.5	277.8	8	6	24192	7125.5
1334.3	1396.2	8	6	22678	4506.5
1345.1	1960.3	8	6	15038	4495.7
1428.2	1193.4	8	6	15353	5757.1
1481.2	1505.7	8	6	8283	7314.1
1866.3	1430.9	8	6	24764	5716.1
1982.1	975.3	8	6	25507	4698.2
1686.2	1079.9	8	6	986	44608.3
315.2	354.9	8	6	20569	4656.8
2018.6	1680.2	8	6	20450	6947.6
114.7	316.5	9	6	19745	8130.9
453.3	1170.3	9	6	22192	7952.6
629.9	1955.6	9	6	19954	9522.3
1237.3	1189.9	9	6	6548	7713.2
1703.9	1500.1	9	6	9553	4989.1
1959.9	1862.9	9	6	17282	14307.1
355.6	970.7	9	6	23175	3654.4
359.0	929.3	9	6	18033	7031.5
590.1	1207.8	9	6	20641	5500.8
645.9	311.0	9	6	13151	10314.1
1066.2	526.0	9	6	18673	4737.9
1348.0	1443.8	9	6	7299	5351.3
1405.3	1714.3	9	6	25317	5814.2
1279.8	1514.2	9	6	6817	6219.4
909.9	2021.3	9	6	23759	5449.2
2038.3	1537.3	9	6	24976	4246.5
172.6	1331.4	10	6	11585	10069.2
1226.3	1949.9	10	6	25255	11852.4
1357.0	1738.2	10	6	24286	7035.1
1550.1	1652.2	10	6	24527	7568.2
1650.8	1071.5	10	6	19304	5942.1
1868.3	1536.5	10	6	16876	7448.5
430.5	1104.6	10	6	18108	8411.5
889.8	672.2	10	6	22420	4060.2
1943.2	235.5	10	6	17141	6636.5
2035.8	1647.1	10	6	19684	5283.1
138.5	894.2	10	6	22978	5206.3
648.1	163.4	10	6	21110	8246.6
232.5	111.6	11	6	17898	6197.0
1004.8	1915.8	11	6	23836	8301.2
1091.9	1667.0	11	6	20103	8077.1
1097.8	1535.8	11	6	22518	8911.6
1412.1	386.9	11	6	20862	10053.6
229.1	1345.1	11	6	21033	5451.7
825.7	779.1	11	6	23675	4156.4
743.3	1143.6	12	6	23624	7367.2
759.9	570.6	12	6	21117	5210.0
1138.7	1650.4	12	6	25225	4851.6
1435.0	515.9	12	6	25708	4133.4
159.9	1267.2	13	6	22984	14985.4
