## Supplementary material for "Unified nonparametric analysis of single-molecule spatial omics data using probabilistic indices": Data used in the analysis from already existing publications: ccoN3_merged_spots.txt

spot_coord_i	spot_coord_j	spot_coord_z	spots_fov	spots_cell_id	spot_intensity
1280.6	352.4	6	0	2319	2877.3
659.4	248.8	7	0	3883	2175.0
1172.0	1980.5	7	0	1957	2210.7
1174.9	485.1	7	0	5157	2077.8
1268.9	1968.2	7	0	20300	2306.4
1371.5	1901.8	7	0	5662	3201.9
1655.9	1639.2	7	0	20504	1540.0
1672.1	1827.1	7	0	6498	2759.0
1913.7	474.2	7	0	7085	2989.2
2034.9	989.7	7	0	7308	2360.1
885.4	830.3	7	0	13969	3078.0
355.1	871.6	8	0	186	2556.4
1585.4	1554.8	8	0	2703	2500.4
167.0	182.7	8	0	7467	3502.0
362.7	1320.4	8	0	3435	3141.0
465.7	1523.7	8	0	7599	1870.3
496.7	1292.0	8	0	275	2393.6
961.9	775.2	8	0	1105	2754.0
1038.7	1095.0	8	0	1373	2028.1
1087.1	1637.1	8	0	16515	1801.0
1322.4	556.0	8	0	18220	2994.4
1417.7	1371.6	8	0	20421	3610.1
1662.3	536.4	8	0	6482	3055.3
1661.7	1504.0	8	0	6469	1793.0
1011.6	1376.0	8	0	15473	2112.9
1097.5	1486.7	8	0	16709	2937.8
475.7	1526.1	9	0	12967	3369.4
1792.9	1693.7	9	0	6831	3155.1
972.2	1697.6	9	0	15011	2432.8
976.0	1149.4	9	0	14870	4220.8
1447.2	1631.2	9	0	20433	2646.3
1649.1	1578.7	9	0	8589	2796.7
1695.6	1876.5	9	0	6572	2951.9
175.6	758.7	10	0	18539	3978.9
1095.2	898.6	10	0	1632	3097.6
1224.5	1800.9	10	0	10066	3376.6
1593.0	2027.0	10	0	8555	3075.6
109.9	603.9	10	0	18504	2654.9
233.8	1347.3	10	0	3244	2051.3
646.8	985.6	10	0	13016	2160.8
672.7	1976.7	10	0	7704	2864.6
851.7	1467.4	10	0	13691	2904.2
913.7	897.7	10	0	9916	2544.5
990.3	1630.2	10	0	12588	1822.2
1015.4	1616.0	10	0	19676	3003.0
1063.6	1627.3	10	0	21054	3533.1
1070.7	683.1	10	0	16238	1285.3
1121.9	396.0	10	0	10031	1553.8
1189.2	431.1	10	0	17575	2798.8
1264.9	457.8	10	0	18107	2263.6
1365.4	1103.7	10	0	5653	3457.6
1408.1	1491.9	10	0	8423	3953.4
1420.4	2029.8	10	0	8432	3471.3
1425.4	1519.3	10	0	8442	2666.8
1649.2	1525.3	10	0	20496	3020.3
1652.1	1654.4	10	0	9655	2616.0
1578.1	1446.7	11	0	9632	2450.3
801.7	116.6	11	0	9129	2973.7
945.9	1641.6	11	0	14448	2063.7
1221.8	1143.2	11	0	17834	2128.0
428.2	411.6	12	0	21338	3260.8
784.5	107.1	12	0	9119	2332.9
1264.1	648.1	12	0	18092	2403.9
954.5	277.7	13	0	9936	3209.9
935.4	1414.4	13	0	14538	2850.8
1139.8	1858.0	13	0	17212	2264.3
1029.4	770.2	13	0	21625	2403.7
1093.8	731.5	13	0	16485	2075.6
1030.0	292.0	14	0	15787	2413.9
1068.4	305.9	14	0	16207	2739.5
758.6	1136.1	6	1	16296	2176.8
464.9	1649.8	7	1	4499	4742.5
1333.3	710.6	7	1	2492	2974.2
297.6	1584.1	7	1	4153	3521.9
426.7	1868.4	7	1	4427	2737.9
1372.0	647.8	7	1	2592	2282.2
1474.2	1613.2	7	1	6500	4119.4
1812.4	193.1	7	1	8889	2324.6
516.8	2001.2	8	1	8158	4050.9
406.5	6.3	8	1	8103	3312.2
526.0	948.1	8	1	600	2488.6
795.5	1158.3	8	1	16300	2702.4
1350.7	735.9	8	1	14330	1760.5
1964.9	324.7	8	1	8968	6345.7
957.9	263.8	8	1	9266	2668.6
281.1	1471.9	9	1	11144	2111.9
310.4	1460.1	9	1	4204	2292.1
642.7	793.8	9	1	16657	1418.0
697.4	1500.6	9	1	9213	2907.2
804.3	852.5	9	1	13102	3919.6
1218.2	1058.0	9	1	13971	3209.9
1247.4	696.8	9	1	8580	2898.0
650.1	1198.2	10	1	11406	4986.0
580.0	816.5	10	1	12290	1970.0
1736.0	1913.1	10	1	7051	2726.2
1958.3	1373.0	10	1	7576	3591.0
1112.7	709.6	10	1	13541	2589.0
918.0	1413.6	10	1	15581	5728.7
1564.2	601.1	10	1	15009	2609.8
596.8	896.5	11	1	12335	2900.2
612.9	1185.5	11	1	16645	6399.1
728.0	1019.1	11	1	11667	2232.8
60.3	1714.1	13	1	9606	2795.4
675.3	861.0	13	1	10132	3011.7
697.5	1105.9	14	1	12791	2396.5
712.4	890.9	16	1	10139	3171.3
598.2	988.7	16	1	17068	3680.5
609.0	1394.6	6	2	746	2685.2
1382.6	1625.5	6	2	2804	2321.8
651.7	1452.1	6	2	6918	2346.5
1234.1	648.7	6	2	25570	2546.9
255.2	1368.2	7	2	4978	3273.4
945.7	1502.8	7	2	8353	2201.8
328.4	1215.8	7	2	281	1906.4
412.2	1183.0	7	2	5760	3256.1
771.2	1995.8	7	2	7558	2597.6
804.1	1460.9	7	2	7736	2257.3
1215.8	1215.2	7	2	2303	1549.7
1225.3	456.7	7	2	9445	2338.1
1263.9	1879.9	7	2	9591	2498.8
1344.7	802.2	7	2	10013	4160.0
1373.4	1150.8	7	2	2791	2377.9
1536.1	1398.0	7	2	11090	1485.3
1630.6	582.2	7	2	11706	2098.8
1762.7	1130.5	7	2	12539	3119.3
1818.9	365.6	7	2	13033	1961.4
1981.5	599.3	7	2	13677	2167.0
1983.2	1217.0	7	2	13681	3336.3
2025.5	1435.1	7	2	3786	2690.1
786.8	1429.8	7	2	7641	3381.3
1601.9	1166.4	7	2	11488	2353.8
305.7	1382.1	8	2	14548	4768.6
1213.6	1170.7	8	2	2314	2774.6
1432.5	1092.7	8	2	25662	3281.6
78.0	1308.1	8	2	13983	2423.4
156.8	1084.2	8	2	4387	2296.7
230.0	1469.0	8	2	4798	3630.4
453.6	1125.0	8	2	5974	4388.5
485.6	1457.8	8	2	6095	1788.8
508.7	1446.7	8	2	14880	2400.3
529.8	1637.9	8	2	6275	2446.4
589.2	895.1	8	2	14972	2989.7
607.0	1517.4	8	2	6682	2383.8
671.2	75.7	8	2	7000	2123.3
943.2	80.7	8	2	15463	1602.8
1148.4	644.3	8	2	9098	3461.6
1441.6	1125.9	8	2	2960	1513.8
1470.0	1093.0	8	2	3026	2771.9
1541.4	1667.6	8	2	11129	3600.0
1571.3	1730.0	8	2	11311	3479.2
1572.0	1108.7	8	2	3309	2305.2
1780.1	1726.6	8	2	24996	2158.9
1837.5	783.7	8	2	13115	2519.7
600.2	1218.7	8	2	6680	4031.3
634.4	1390.9	8	2	17691	2191.0
483.9	951.0	9	2	6066	3305.1
797.3	2029.9	9	2	7733	4363.6
829.7	1627.9	9	2	7884	2651.5
1796.5	1785.6	9	2	12904	3231.8
192.9	1372.9	9	2	4584	2175.2
261.1	1534.4	9	2	4991	1719.0
276.0	1401.3	9	2	25122	2408.7
924.0	1505.1	9	2	24632	3234.5
1030.8	1245.5	9	2	17930	2247.7
1271.8	1225.7	9	2	9662	2522.7
1275.4	1281.2	9	2	15821	3556.1
1354.4	1967.5	9	2	18120	3312.7
1381.9	1438.3	9	2	15963	2384.4
1470.4	1803.3	9	2	26220	2503.4
1554.2	1654.7	9	2	11207	3613.2
1597.3	1012.8	9	2	24937	2188.2
1644.9	1382.5	9	2	3489	2633.3
1699.1	1324.1	9	2	24982	2196.5
209.2	850.4	9	2	18833	3062.9
340.7	890.8	10	2	25180	2717.2
361.0	1410.1	10	2	5528	3222.0
582.9	1812.4	10	2	14978	4741.3
1295.2	1261.0	10	2	19593	3654.7
44.7	1307.1	10	2	3889	2859.5
294.5	1510.6	10	2	20288	3882.1
761.5	1386.0	10	2	19338	2528.2
886.4	1480.9	10	2	25452	2784.5
1594.2	1145.3	10	2	11442	1865.2
513.7	1189.1	10	2	20428	2162.4
730.2	1524.6	11	2	19309	3561.0
95.6	992.2	11	2	17211	3061.6
254.9	706.0	11	2	26466	3914.6
391.5	1215.7	11	2	20357	1739.6
488.8	838.3	11	2	20410	2810.9
716.2	947.0	11	2	25404	2044.3
742.9	907.9	11	2	24550	2218.8
854.8	825.9	11	2	19429	2020.3
903.1	1553.1	11	2	19447	2064.6
1315.3	1411.2	11	2	25609	1730.0
1487.1	1636.1	11	2	18271	2490.1
1567.9	1892.3	11	2	26245	3165.4
1964.2	1062.7	11	2	26531	3349.0
1259.5	1610.0	11	2	21765	1617.0
1469.6	1007.9	11	2	21933	2431.3
330.3	1234.6	12	2	20317	2946.6
1441.9	1469.7	12	2	18214	1740.8
1522.5	1233.1	12	2	25747	2166.9
567.1	1263.1	13	2	22403	2494.1
1451.1	1191.2	13	2	22660	3130.9
515.0	1355.2	14	2	21524	3185.0
1241.2	1649.1	14	2	26158	3627.8
1326.6	1477.2	14	2	23092	4658.7
1987.7	1836.2	16	2	23249	3078.5
1157.3	280.7	16	2	23784	2888.6
668.6	1790.2	20	2	26665	3260.0
189.8	1141.4	5	3	2461	2509.7
1091.6	1700.0	5	3	6089	1732.5
698.0	658.4	6	3	4795	4321.0
1353.7	807.0	6	3	19041	3031.3
30.8	1089.5	6	3	1772	2930.3
77.1	1362.8	6	3	1920	2987.8
222.7	1321.2	6	3	2654	2720.8
296.1	1345.1	6	3	3070	2252.3
331.1	963.7	6	3	168	2438.7
348.6	1385.5	6	3	3418	3284.6
586.8	1354.0	6	3	4455	3263.1
597.8	630.2	6	3	440	2840.1
813.1	1347.2	6	3	5136	2010.9
906.9	1768.0	6	3	5465	2892.3
1006.1	735.4	6	3	18156	3521.4
1047.3	720.9	6	3	21201	1892.6
1123.2	694.9	6	3	1118	2940.1
1208.6	2028.6	6	3	6567	4416.6
1251.0	869.3	6	3	6737	3344.7
1432.9	1624.5	6	3	7394	2494.4
1550.4	876.7	6	3	7748	2826.7
1809.8	1010.9	6	3	8418	2483.0
33.1	1000.9	6	3	19228	1485.9
316.5	1510.1	6	3	9821	2156.0
378.8	760.8	6	3	9999	2713.2
219.7	703.5	7	3	2567	1925.4
310.7	1620.1	7	3	19544	2835.0
486.2	2037.9	7	3	10257	2036.6
748.6	1873.0	7	3	4948	3175.6
851.8	1432.2	7	3	5268	1467.3
1829.6	1857.4	7	3	20692	1683.0
1832.4	1322.8	7	3	8487	3050.7
1902.7	2030.0	7	3	15757	3103.3
507.6	726.9	7	3	17852	2267.4
1228.3	699.2	7	3	18875	2003.4
935.5	1363.2	8	3	5565	2504.6
34.8	593.2	8	3	1803	2922.5
75.8	1880.6	8	3	9149	3954.4
158.7	704.4	8	3	9368	2842.9
233.1	1763.5	8	3	2683	3692.5
283.5	1261.9	8	3	133	1724.9
447.2	1176.4	8	3	3920	2652.8
722.9	681.2	8	3	19765	2421.8
971.9	257.7	8	3	19875	3215.7
1202.0	1264.8	8	3	18789	2704.8
1281.8	1711.1	8	3	14399	2919.8
1643.7	1902.3	8	3	22366	2438.2
1810.0	1032.5	8	3	8424	2137.8
1857.8	118.6	8	3	14950	3573.8
1891.7	2031.7	8	3	13045	3105.2
344.5	530.5	8	3	19622	2676.4
1933.1	1677.8	8	3	15782	2335.9
1092.1	1633.9	9	3	11195	4110.8
1480.0	2001.8	9	3	14579	4465.1
1825.9	1839.3	9	3	20675	4883.6
183.4	979.2	9	3	15180	1713.6
210.3	1350.8	9	3	9524	2009.6
216.7	724.4	9	3	2568	2483.7
228.8	1174.2	9	3	9569	1880.5
242.5	1798.9	9	3	13720	3329.8
877.4	961.4	9	3	14135	3214.6
877.3	1998.7	9	3	5387	3121.5
917.1	1783.4	9	3	15351	1934.9
1214.0	1849.3	9	3	18848	2304.5
1380.8	1969.0	9	3	15502	2895.0
1857.7	1841.1	9	3	20728	2638.2
1863.1	106.4	9	3	12931	3020.1
1863.8	713.0	10	3	12940	4498.9
390.2	898.0	10	3	17788	2307.0
548.7	1837.5	10	3	19723	4918.4
1009.3	1094.6	10	3	19925	1905.2
1859.5	1827.9	10	3	20728	2246.0
2004.2	1837.8	10	3	22121	1966.9
15.8	988.5	10	3	19206	3979.8
324.7	1248.8	10	3	17685	2107.1
255.5	569.1	11	3	22558	1999.1
907.1	1373.7	11	3	14145	3858.3
1293.8	574.1	11	3	15467	3712.6
1319.6	1920.7	11	3	16634	3373.7
1937.7	1887.1	11	3	22074	1317.1
2005.0	1785.9	11	3	22122	4269.9
110.1	1219.7	12	3	16243	2355.7
1832.9	86.7	12	3	16704	2418.7
1440.6	1912.6	13	3	22354	3961.8
643.9	1061.9	14	3	22598	2908.4
1104.7	795.4	14	3	21495	1593.0
1762.6	1689.3	15	3	17008	2314.8
182.1	1469.3	6	4	678	2879.8
526.6	683.4	6	4	1101	2079.3
1093.3	1300.8	6	4	12739	3317.1
473.9	1601.0	7	4	12090	2412.7
543.6	1756.5	7	4	12215	2723.1
546.9	1499.6	7	4	1149	2217.6
910.3	1256.4	7	4	1710	2633.0
1058.8	1383.9	7	4	2005	2255.8
1218.4	1115.1	7	4	13257	3045.1
1266.7	1088.7	7	4	2480	2353.7
1320.0	1127.2	7	4	2594	1981.9
1595.9	1465.9	7	4	3169	2902.3
1378.2	365.0	7	4	2753	2093.1
1663.5	1553.5	8	4	3294	1387.6
53.0	467.0	8	4	3755	2875.6
63.7	299.0	8	4	6527	3417.6
233.4	710.4	8	4	4035	2913.9
282.1	1742.9	8	4	14979	2365.8
309.8	1882.8	8	4	4164	2299.2
1188.7	1351.9	8	4	2325	2534.6
1313.8	1199.3	8	4	11106	2219.0
1458.7	1089.7	8	4	5555	2649.6
1617.3	1853.8	8	4	7284	2168.7
494.7	891.9	8	4	10339	1170.4
1339.5	469.1	8	4	5369	2724.5
254.3	1755.5	9	4	11521	4132.2
1377.2	1307.9	9	4	13801	2859.5
89.7	640.4	9	4	11413	2630.1
311.8	1764.6	9	4	11652	2828.7
365.7	1810.0	9	4	11866	1601.0
423.5	374.5	9	4	7627	2486.0
1035.2	1429.2	9	4	15312	1254.3
1219.0	278.8	9	4	8296	2188.0
1281.2	1392.2	9	4	16380	4705.9
555.0	1620.4	10	4	15171	3877.5
1942.5	829.2	10	4	14848	3820.9
334.2	1765.2	10	4	11727	1206.9
450.2	1775.1	10	4	15094	2762.8
954.5	1019.1	10	4	12521	2891.9
1257.4	1373.1	10	4	5258	2149.2
1283.8	1133.6	10	4	13540	3548.5
1284.2	1391.6	10	4	16381	3512.8
1349.0	376.3	10	4	13712	2450.2
400.7	1697.1	11	4	11911	1567.8
1387.1	1189.8	11	4	11160	2472.2
107.9	419.4	12	4	16532	2037.2
1570.2	165.7	12	4	14420	2061.0
39.9	864.8	13	4	9038	1846.4
445.7	1743.0	13	4	12036	2989.6
1137.1	1431.9	13	4	10705	2332.2
455.5	1669.7	15	4	9284	1869.5
1057.3	977.4	6	5	1305	2217.2
826.6	779.8	6	5	6075	3381.7
480.6	714.2	6	5	482	1463.5
1299.4	1506.8	6	5	7693	2455.5
289.9	740.0	7	5	231	3606.4
321.1	1310.2	7	5	17105	1573.3
324.0	1813.0	7	5	3884	2056.3
639.1	1657.4	7	5	17554	1407.4
900.3	348.8	7	5	6361	1895.0
914.0	1065.2	7	5	6411	1577.5
1052.0	1942.4	7	5	6859	2230.6
1096.3	958.9	7	5	6971	3975.2
1105.8	1596.9	7	5	7006	3154.6
1284.3	1329.2	7	5	7653	1516.4
1317.5	1952.3	7	5	7743	3450.5
1401.7	1812.1	7	5	8064	3290.8
1514.3	1759.6	7	5	8440	3792.2
1533.1	1213.2	7	5	2105	2558.5
1644.5	2032.9	7	5	12674	2224.5
1728.7	814.1	7	5	2285	1989.3
1818.6	1285.7	7	5	18716	3641.3
1890.5	1404.0	7	5	9682	2774.1
1901.0	1405.2	7	5	20927	3647.9
1961.7	1181.8	7	5	9926	2228.2
658.0	1954.2	7	5	11540	4412.6
1995.0	1105.0	7	5	13301	2464.2
893.7	511.4	8	5	6338	3187.8
1185.3	995.4	8	5	7227	3900.6
1391.7	1293.0	8	5	12391	3729.8
52.5	1656.7	8	5	2565	2456.4
122.1	1632.8	8	5	16970	1872.8
153.3	1629.6	8	5	10518	2089.3
379.2	1293.9	8	5	11062	3165.5
434.6	1239.6	8	5	412	1936.6
451.7	2034.8	8	5	4540	2120.0
488.2	723.2	8	5	4697	1985.9
497.7	1296.0	8	5	508	1568.0
575.8	1574.8	8	5	5090	1695.7
706.0	1731.0	8	5	5733	2788.8
715.6	464.6	8	5	11625	1933.7
868.1	1785.2	8	5	6209	3106.7
878.2	1849.1	8	5	11788	2112.0
915.1	1698.9	8	5	6412	2281.4
1038.0	710.3	8	5	6816	2089.3
1049.4	1925.9	8	5	11978	2694.6
1156.5	771.4	8	5	21206	3250.0
1168.5	1298.5	8	5	7157	3427.2
1169.2	594.6	8	5	7176	2306.4
1173.6	1874.0	8	5	7173	2184.4
1204.3	1930.1	8	5	19874	1892.6
1359.1	1172.9	8	5	18194	1323.2
1425.1	1452.7	8	5	12436	2110.5
1441.5	1066.6	8	5	1993	2763.0
1455.0	1222.5	8	5	8249	3008.0
1515.0	1759.0	8	5	8440	3706.2
1686.6	1392.9	8	5	8942	1743.2
1842.8	286.8	8	5	13026	1955.2
1858.3	1400.9	8	5	20904	2151.9
1878.5	1945.8	8	5	9629	3216.7
1907.1	1833.6	8	5	9754	1691.7
1916.3	1719.9	8	5	13149	2277.0
1958.5	1437.2	8	5	13244	3612.4
2004.1	1220.0	8	5	10045	2325.7
1663.9	1261.3	8	5	8875	2398.2
1399.2	1039.2	8	5	1920	2542.5
1996.4	992.9	8	5	13315	1820.2
213.5	1753.0	9	5	20598	3117.7
943.7	1567.4	9	5	11865	3437.7
1462.8	1142.8	9	5	12491	2440.4
1891.0	1303.1	9	5	18771	3408.1
205.2	1142.1	9	5	3247	2364.1
428.7	284.8	9	5	13818	2784.3
663.7	1709.7	9	5	21050	2302.9
1351.4	1623.4	9	5	14362	1758.6
1664.9	1372.5	9	5	12696	2718.1
1681.3	1474.9	9	5	12720	1869.1
1835.2	1760.3	9	5	2375	3208.5
1943.2	1245.8	9	5	21155	2113.4
1955.4	1516.9	9	5	9887	1585.1
319.8	482.8	10	5	19235	4241.3
839.7	401.7	10	5	14109	2324.1
1172.6	1075.4	10	5	12097	3165.5
1612.3	1361.9	10	5	18485	2855.6
98.2	1630.1	10	5	2729	2001.3
104.8	1763.8	10	5	18937	3141.1
111.0	1827.9	10	5	16955	2328.3
172.8	1802.6	10	5	13558	4093.9
183.1	1757.5	10	5	19067	2406.4
199.7	1925.4	10	5	3169	3061.1
234.9	1706.1	10	5	3353	1381.1
241.9	872.0	10	5	10730	2843.2
339.3	613.1	10	5	17127	2067.5
430.0	1844.9	10	5	13822	1638.9
443.1	539.4	10	5	13840	1929.8
470.5	537.8	10	5	19447	2619.2
479.2	692.0	10	5	4631	1824.8
482.6	1937.5	10	5	15008	3145.0
503.0	1589.3	10	5	19492	2739.7
507.7	544.4	10	5	13889	2291.0
522.3	529.4	10	5	19517	2973.1
527.1	1842.9	10	5	13906	2048.0
757.8	776.6	10	5	11661	1786.3
955.4	1827.0	10	5	11884	3624.4
965.7	1874.4	10	5	1194	2331.0
1063.0	745.7	10	5	6865	2025.2
1209.0	1924.4	10	5	19875	2613.0
1251.6	1197.7	10	5	17945	2173.5
1401.7	1530.9	10	5	8068	1673.5
1466.2	1611.2	10	5	12493	2348.5
1719.0	546.7	10	5	14564	2745.8
1883.4	1518.6	10	5	13101	2142.7
1933.6	1308.2	10	5	20958	2519.6
1990.2	1310.9	10	5	18874	2559.7
158.9	1887.0	10	5	19043	2080.8
346.3	442.7	10	5	19262	1555.9
1734.7	1292.1	10	5	18636	1776.0
1738.5	1397.6	10	5	9143	1877.5
2030.6	1351.3	10	5	15846	2021.6
623.7	582.8	11	5	20729	3341.5
800.2	472.7	11	5	5973	2772.3
150.8	2036.9	11	5	16984	3014.9
418.9	879.9	11	5	13799	3020.8
590.9	2010.9	11	5	19607	2378.4
599.6	413.1	11	5	11446	2041.3
601.7	1742.2	11	5	5244	2171.2
683.2	162.9	11	5	11573	2491.2
1118.5	722.5	11	5	19762	2216.0
1198.3	682.4	11	5	19863	2749.0
1407.2	1175.5	11	5	21102	1383.7
1478.2	1646.8	11	5	18399	5778.1
1839.5	1027.5	11	5	15322	2853.7
1858.7	1313.6	11	5	20336	1981.9
1128.7	796.9	11	5	17750	3152.5
1434.2	1072.5	11	5	16095	2006.3
1762.2	1259.0	11	5	21139	1983.2
335.5	627.8	12	5	19258	3768.4
1168.1	659.1	12	5	19835	1897.9
1882.3	1506.5	12	5	20347	1430.0
45.9	520.4	12	5	18884	2085.8
373.0	1580.0	12	5	14948	3533.8
1111.0	984.1	12	5	16038	4288.0
1333.7	1207.9	12	5	18143	1990.8
1775.7	1137.1	12	5	20250	3473.0
1901.9	1468.2	12	5	21224	2162.9
98.2	1749.5	13	5	15419	1824.3
54.1	885.0	13	5	15406	3323.0
776.3	1204.7	13	5	16276	2733.9
1817.0	1333.7	13	5	20293	1692.5
1073.8	1374.2	5	6	504	2309.9
449.9	1739.7	6	6	2450	3981.4
614.0	783.0	6	6	141	1970.4
769.7	1999.6	6	6	3864	3161.3
794.1	677.9	6	6	3967	1896.2
909.1	1005.7	6	6	365	1857.5
985.7	937.2	6	6	4933	1974.2
1026.5	1076.9	6	6	5236	2253.6
1075.2	1605.2	6	6	5483	2399.5
1085.9	1265.5	6	6	5546	2559.6
1123.8	1270.9	6	6	5791	2424.7
1135.2	1284.5	6	6	22533	2328.4
1167.8	1191.7	6	6	6136	2156.4
1261.4	1576.4	6	6	6679	4646.8
1277.3	1372.1	6	6	6820	2463.8
1293.3	1023.0	6	6	6923	2251.1
1321.1	1142.7	6	6	7089	1669.2
1331.6	690.2	6	6	7191	2940.4
1378.1	1353.4	6	6	7600	2371.6
1497.7	1374.8	6	6	8328	4010.4
1513.1	1322.1	6	6	15609	2577.7
1563.7	695.8	6	6	8764	2703.2
1616.9	565.2	6	6	9056	2665.0
1617.1	975.8	6	6	9085	2617.2
1758.1	795.0	6	6	16436	2769.8
1768.3	1705.7	6	6	9857	3420.0
1786.3	1367.0	6	6	9957	2439.7
1793.3	1014.8	6	6	9967	2001.6
912.9	948.2	6	6	22432	2668.0
563.3	1004.9	6	6	2841	2007.4
995.9	927.2	6	6	14019	2615.3
1127.1	1168.7	6	6	556	2065.3
1148.8	404.3	6	6	14446	1981.5
1269.0	1217.9	6	6	24141	2817.2
1412.9	742.8	6	6	7817	2423.0
1592.4	1400.5	6	6	15890	5289.9
769.0	901.3	7	6	3843	3480.8
1499.2	1284.1	7	6	8346	4629.0
1622.0	901.1	7	6	15986	3679.4
1830.4	902.6	7	6	10144	5107.5
1931.7	1489.9	7	6	17137	4348.9
83.3	933.2	7	6	11315	3146.4
120.0	1211.1	7	6	1268	2654.8
160.7	1309.6	7	6	1382	1850.3
178.9	1139.5	7	6	1422	2177.1
225.1	1001.7	7	6	11822	1710.8
354.0	1577.8	7	6	2105	2328.3
507.5	1342.6	7	6	12763	5442.4
512.1	828.2	7	6	23403	2390.8
525.6	1648.3	7	6	12824	3101.6
554.9	1006.9	7	6	2841	1281.4
570.9	814.5	7	6	23511	2710.1
578.7	1144.9	7	6	12952	2868.7
613.7	1799.8	7	6	13046	1941.8
637.1	961.0	7	6	13110	1797.7
659.4	1624.4	7	6	13178	2543.6
667.1	1538.5	7	6	13209	2928.4
679.4	1545.7	7	6	3430	5168.4
693.7	1803.2	7	6	13270	1900.2
704.5	317.5	7	6	3545	1629.9
739.1	1458.3	7	6	3695	3696.6
743.4	668.5	7	6	3689	2667.0
751.8	1981.0	7	6	3786	2363.5
754.2	1434.0	7	6	3785	4142.2
755.2	1225.8	7	6	13421	2915.1
771.6	675.0	7	6	3831	1766.8
798.9	30.6	7	6	13507	3314.8
817.0	733.3	7	6	4092	1477.4
879.6	1056.8	7	6	4425	2632.2
925.4	1812.1	7	6	4609	2253.3
928.2	1850.1	7	6	4643	2210.2
978.1	1393.9	7	6	4927	2318.2
1012.6	576.0	7	6	23831	1996.1
1014.6	1462.8	7	6	5149	2327.8
1023.9	865.9	7	6	5195	2018.0
1034.4	1534.4	7	6	5289	1619.8
1037.5	936.7	7	6	458	4318.4
1041.2	1933.7	7	6	14129	2279.5
1076.9	1708.3	7	6	14243	2442.9
1082.4	1917.9	7	6	23873	2593.6
1089.9	1611.2	7	6	5577	2548.4
1094.0	960.9	7	6	5584	2153.9
1095.2	1938.1	7	6	5617	2146.5
1100.3	1672.6	7	6	5638	2136.8
1106.1	157.0	7	6	23896	2320.0
1121.6	1675.7	7	6	5745	2235.1
1129.3	239.9	7	6	5818	4622.3
1132.0	1064.9	7	6	14370	2590.0
1174.4	864.2	7	6	6152	2724.9
1177.6	1051.2	7	6	14533	1965.6
1210.9	825.2	7	6	6397	1670.6
1219.6	1791.9	7	6	24033	2339.5
1221.4	1466.7	7	6	14671	2617.8
1254.0	621.9	7	6	14775	1507.2
1263.4	1628.6	7	6	6731	2281.5
1271.3	1554.1	7	6	22620	4038.6
1306.7	1320.8	7	6	22668	3215.4
1308.2	1017.0	7	6	7031	2251.2
1322.0	1015.8	7	6	745	2012.1
1326.4	1474.4	7	6	7144	2494.5
1337.0	1799.6	7	6	7253	3274.4
1339.0	572.9	7	6	7264	2010.8
1350.7	1276.5	7	6	7351	3076.8
1355.4	1741.8	7	6	7383	2111.3
1356.8	1792.2	7	6	15110	1758.2
1360.0	1495.1	7	6	7450	3104.1
1382.5	1797.5	7	6	7630	4165.3
1390.0	226.4	7	6	15207	1615.4
1397.9	1837.2	7	6	15237	2452.8
1398.8	373.0	7	6	7715	2808.9
1401.1	1936.0	7	6	15213	4205.7
1407.7	1515.8	7	6	15287	1946.5
1421.6	1177.4	7	6	7819	4051.2
1422.2	1856.7	7	6	7870	4068.2
1435.9	1841.0	7	6	7918	2159.1
1441.7	1446.6	7	6	851	1962.5
1457.0	851.1	7	6	8084	1866.1
1465.0	1772.2	7	6	8123	2524.7
1468.7	388.0	7	6	8154	2447.5
1470.1	1750.1	7	6	15488	1953.3
1486.3	717.4	7	6	8271	1940.2
1495.8	1741.1	7	6	8325	2396.3
1503.1	1591.8	7	6	8371	4299.0
1504.2	1822.5	7	6	8351	3111.3
1509.4	1248.8	7	6	8393	2778.6
1513.4	1166.8	7	6	8448	3853.7
1517.4	1348.6	7	6	8463	3566.9
1521.1	948.6	7	6	8539	2198.0
1522.4	1982.0	7	6	8521	3588.5
1522.8	1038.7	7	6	8445	1913.4
1558.7	1710.4	7	6	8736	3957.2
1583.0	1138.6	7	6	8830	3129.4
1587.8	1042.0	7	6	15875	2632.7
1603.7	1583.3	7	6	9012	2547.9
1607.6	1299.2	7	6	15943	3032.5
1613.3	1985.9	7	6	9067	3677.5
1614.5	1408.5	7	6	9050	1980.4
1641.0	1579.8	7	6	9230	2911.2
1675.1	1010.0	7	6	9392	2011.0
1681.0	922.9	7	6	16141	1831.4
1685.7	1531.1	7	6	9435	2249.2
1691.7	1728.3	7	6	9479	2626.7
1691.7	1959.2	7	6	16190	4365.9
1695.3	1439.8	7	6	9500	1402.1
1725.3	744.7	7	6	16306	2363.1
1735.9	314.0	7	6	16332	2478.8
1744.1	1620.9	7	6	9697	2058.3
1756.5	991.1	7	6	9766	2315.7
1765.0	1101.5	7	6	1010	3648.4
1765.0	1513.4	7	6	9807	2548.1
1766.7	1041.1	7	6	9826	2572.0
1787.5	819.2	7	6	9943	3278.4
1794.0	1453.8	7	6	9965	4931.6
1802.3	776.0	7	6	16618	2257.4
1808.3	1689.9	7	6	16613	2801.7
1825.9	1044.9	7	6	10116	2107.4
1827.9	527.2	7	6	16728	2543.5
1839.0	1016.4	7	6	10176	1954.8
1839.8	740.0	7	6	16764	6051.5
1840.8	1657.5	7	6	16762	3307.1
1846.6	1522.8	7	6	10221	4206.4
1861.1	1783.0	7	6	10250	3819.2
1865.7	871.6	7	6	16837	2464.9
1897.9	1745.2	7	6	10438	2952.7
1911.1	1271.8	7	6	10515	2653.7
1923.2	1269.5	7	6	10556	6780.6
1924.9	1248.6	7	6	17110	3468.3
1942.7	1587.1	7	6	17176	2753.0
1945.1	900.4	7	6	17202	2436.3
1946.1	1094.3	7	6	10667	3498.3
1961.0	1053.0	7	6	17278	1680.0
1960.8	1520.3	7	6	24814	2284.7
1975.9	697.9	7	6	10792	3158.3
2003.1	1479.9	7	6	17423	3353.7
2011.5	471.5	7	6	17477	1932.8
2019.5	1698.9	7	6	17431	1949.6
2030.3	1506.5	7	6	11040	3761.7
2030.1	1793.5	7	6	17588	2953.3
284.7	1776.1	7	6	1813	2949.3
503.0	1530.7	7	6	12764	3772.3
691.9	1502.9	7	6	18338	4567.0
791.2	30.4	7	6	18408	2849.6
793.8	902.5	7	6	23650	2514.0
1324.9	965.1	7	6	18971	2310.1
1429.2	1755.8	7	6	15319	3732.3
1571.4	1736.7	7	6	8777	1742.5
1583.8	1803.2	7	6	8851	1740.3
1598.6	1808.2	7	6	19254	2579.7
1675.3	1720.5	7	6	9367	2215.2
1677.8	1107.9	7	6	985	2107.1
1790.8	633.4	7	6	9947	3867.3
1988.9	988.7	7	6	24851	2517.6
2032.0	1069.7	7	6	19678	2862.3
2039.2	1595.6	7	6	24936	2138.4
387.3	944.0	8	6	22171	3521.0
619.6	626.5	8	6	18281	3249.6
645.4	1630.0	8	6	18302	2852.5
938.1	947.8	8	6	23789	2128.8
1084.7	1239.7	8	6	5568	3369.0
1356.6	1874.0	8	6	15101	3456.7
1361.2	587.7	8	6	788	4338.8
1521.1	1241.5	8	6	8525	3810.5
1633.8	1268.8	8	6	9180	3251.4
1762.3	926.0	8	6	25441	2543.9
1904.1	1455.8	8	6	10490	2911.5
1914.0	1413.1	8	6	19556	3338.3
94.3	1718.4	8	6	11354	2332.5
100.1	1979.1	8	6	17755	2306.9
105.1	815.2	8	6	17762	2247.1
128.4	848.6	8	6	25002	2735.5
155.4	705.9	8	6	11567	2005.5
243.6	872.0	8	6	1616	1991.5
291.1	1967.8	8	6	17954	3454.9
306.4	2002.2	8	6	12166	2367.3
342.8	441.8	8	6	12272	1834.2
428.4	916.3	8	6	23317	2174.8
429.7	1816.8	8	6	12536	2583.3
465.5	974.3	8	6	2528	3942.4
552.1	2039.6	8	6	12875	3656.2
632.0	1579.9	8	6	152	2659.4
635.9	1605.6	8	6	13109	2344.8
639.5	1447.6	8	6	3263	2555.2
715.3	708.7	8	6	18356	2429.5
759.3	936.7	8	6	3807	3142.5
760.9	946.3	8	6	3794	1674.1
785.6	907.2	8	6	3938	2187.6
795.1	1164.5	8	6	3978	2534.1
808.6	406.7	8	6	4059	2504.6
823.5	894.9	8	6	22376	3680.3
853.9	1223.4	8	6	23697	2476.1
863.3	697.1	8	6	23716	2598.7
909.4	1866.8	8	6	18511	2129.6
926.1	1086.1	8	6	18526	2203.6
937.9	1099.6	8	6	381	3112.9
958.3	1990.8	8	6	4787	2854.1
991.1	127.0	8	6	14005	2610.9
1004.2	1938.3	8	6	5070	3018.6
1013.0	942.7	8	6	5121	1859.5
1020.2	1981.2	8	6	14089	3485.3
1040.7	1550.8	8	6	18643	1748.1
1051.9	1662.3	8	6	20088	2436.3
1064.3	11.6	8	6	18674	2397.9
1099.1	1699.1	8	6	14303	2689.1
1120.8	980.1	8	6	23904	3370.3
1139.0	1292.6	8	6	14416	2575.0
1155.9	348.9	8	6	14454	2331.5
1156.5	1357.1	8	6	18764	2652.5
1161.2	1343.3	8	6	6093	3350.7
1184.8	242.7	8	6	6240	2963.9
1207.8	1684.7	8	6	18829	1685.0
1232.0	1920.7	8	6	18848	3196.5
1241.7	1957.0	8	6	6575	3950.1
1272.6	1859.8	8	6	14832	1852.3
1274.1	1555.3	8	6	14836	3316.4
1309.0	1023.8	8	6	7031	3011.9
1315.4	1685.0	8	6	18942	5346.6
1316.1	195.7	8	6	18950	1704.9
1318.0	1629.0	8	6	7116	2271.1
1334.2	655.8	8	6	15031	2028.4
1340.2	1908.8	8	6	15028	2317.1
1351.2	1201.0	8	6	18995	2831.4
1364.5	417.7	8	6	24299	2723.4
1367.4	845.2	8	6	15146	5018.5
1413.3	1046.3	8	6	15301	2497.5
1456.0	1511.7	8	6	15444	1778.6
1485.0	523.7	8	6	8278	2308.7
1496.1	362.0	8	6	15566	3268.5
1516.1	1249.6	8	6	19169	4353.7
1547.2	1743.1	8	6	8643	2593.9
1556.9	1326.4	8	6	8688	2242.4
1573.8	1482.0	8	6	15835	3083.7
1584.2	809.0	8	6	15858	2663.0
1617.4	1783.9	8	6	19277	2396.4
1618.1	1837.8	8	6	24605	2350.9
1701.2	126.7	8	6	19342	2865.5
1715.7	1607.0	8	6	9580	3941.6
1716.7	164.4	8	6	16241	1921.4
1721.9	1638.0	8	6	16307	1872.2
1727.4	1848.8	8	6	24658	1713.5
1753.5	1567.3	8	6	24672	2413.9
1755.4	72.7	8	6	24676	1734.1
1764.1	1095.9	8	6	9850	3121.3
1764.3	1843.7	8	6	9729	2811.7
1777.1	1095.8	8	6	16500	2580.6
1780.0	248.7	8	6	9895	3602.2
1793.7	1726.3	8	6	24707	1932.2
1800.6	1875.9	8	6	10017	2246.8
1843.3	1811.9	8	6	10169	4421.0
1846.9	1770.9	8	6	10211	3615.0
1859.1	1757.0	8	6	16822	1580.7
1874.7	1904.2	8	6	16882	3439.8
1879.3	2021.7	8	6	16902	2861.2
1883.0	1316.1	8	6	16918	3760.6
1892.4	705.3	8	6	19530	3613.9
1896.5	478.3	8	6	19538	3752.5
1897.1	836.5	8	6	16987	3057.0
1899.0	1443.7	8	6	24772	2514.0
1907.3	1827.4	8	6	10538	2742.7
1927.4	1422.1	8	6	24794	2441.7
1945.1	1710.8	8	6	17182	2021.7
1951.1	888.7	8	6	19581	3154.3
1963.4	1737.8	8	6	10747	3674.4
1963.9	1945.5	8	6	17284	1873.9
1974.6	1210.2	8	6	10798	2545.4
1976.0	1758.2	8	6	10786	2108.7
1982.5	1431.6	8	6	17341	4338.6
2002.3	1961.0	8	6	17437	3007.7
2003.7	791.5	8	6	17484	2055.9
2003.8	1798.2	8	6	10892	3001.5
2008.4	478.2	8	6	17478	4158.0
2012.3	705.1	8	6	10941	1653.2
2024.1	924.0	8	6	10981	2509.1
2028.8	1772.5	8	6	11002	3209.7
2037.3	1829.1	8	6	17624	2970.5
330.1	1321.2	8	6	23142	2456.1
256.9	1318.9	8	6	11958	2332.3
354.2	984.9	8	6	23207	2628.2
383.7	1771.1	8	6	25074	3023.2
499.2	783.0	8	6	2640	2926.6
1391.9	545.9	8	6	24313	2133.6
1662.0	1021.4	8	6	22816	2977.4
1780.9	991.0	8	6	16561	2491.8
1880.7	1842.6	8	6	20394	2344.8
1978.5	1647.8	8	6	24844	4728.3
242.4	1394.4	9	6	1607	3781.3
399.1	1806.2	9	6	25092	4038.8
1749.2	1044.2	9	6	16384	3018.2
1764.8	1830.3	9	6	24691	4014.8
178.9	1617.9	9	6	17836	2301.8
210.9	859.1	9	6	19795	1965.7
315.8	964.0	9	6	23101	3412.5
347.3	949.9	9	6	22143	2151.8
451.4	925.7	9	6	23353	2268.0
507.8	1929.5	9	6	2712	2298.3
544.4	1281.6	9	6	25132	2187.1
573.9	1406.0	9	6	22266	1921.9
577.3	1371.2	9	6	22256	2045.1
632.7	1498.7	9	6	156	2280.5
733.0	697.8	9	6	13349	2332.8
740.3	1154.9	9	6	13381	2632.0
836.8	961.3	9	6	20023	2961.8
844.7	1122.1	9	6	22396	2638.3
879.4	1286.2	9	6	13716	2638.4
921.9	260.0	9	6	13834	1929.5
979.8	1957.4	9	6	13989	2056.9
986.2	360.4	9	6	18581	2584.6
1034.5	935.5	9	6	458	2574.4
1052.5	1203.4	9	6	5375	3314.8
1133.1	1981.6	9	6	18747	2121.5
1191.2	1684.9	9	6	6278	1668.4
1194.1	1025.2	9	6	6244	2562.4
1215.2	1732.3	9	6	20164	2159.6
1232.3	1845.0	9	6	14708	2377.0
1234.2	1953.2	9	6	25254	5938.1
1269.5	284.2	9	6	14810	2762.6
1314.8	1682.4	9	6	18942	3795.9
1357.7	1708.7	9	6	24291	3702.3
1389.8	1850.0	9	6	19046	3123.6
1452.4	802.7	9	6	19112	2349.2
1525.1	227.1	9	6	15676	1479.6
1561.7	1758.1	9	6	15793	2471.6
1629.6	556.3	9	6	19287	3608.1
1758.0	1051.8	9	6	9797	4003.9
1761.9	629.2	9	6	16471	2274.7
1800.9	2030.5	9	6	10027	2589.5
1840.4	1915.1	9	6	10193	4152.3
1890.3	2000.5	9	6	20395	2696.8
1946.2	1603.5	9	6	10655	2473.7
1972.7	1020.4	9	6	10790	2692.8
1988.2	1355.3	9	6	25514	1808.7
2007.7	1900.6	9	6	17475	3239.8
2011.0	765.0	9	6	10933	2136.8
2018.2	1888.6	9	6	19655	2550.7
2030.2	1791.3	9	6	17558	2366.3
2031.5	1422.5	9	6	25549	2534.8
307.3	469.1	9	6	25042	3073.3
1060.7	394.2	9	6	25655	2256.2
1585.7	1737.8	9	6	8932	2040.2
1755.1	906.8	9	6	20932	2156.1
1797.2	1207.3	9	6	20942	2976.0
1930.2	879.1	9	6	24807	2693.1
565.5	1491.4	10	6	18223	6548.5
616.1	1326.2	10	6	22296	3412.3
968.9	1846.5	10	6	4796	2968.5
1307.0	1719.9	10	6	18941	3443.4
1315.6	440.8	10	6	7085	3177.3
1346.1	1937.1	10	6	15089	4738.2
1422.6	1949.8	10	6	15344	3987.2
1517.4	663.8	10	6	22758	5077.3
1572.4	1650.7	10	6	8826	3574.2
1734.7	1848.7	10	6	24658	2900.5
1860.9	1573.9	10	6	10271	4980.5
1993.0	826.0	10	6	17376	4114.3
24.3	1276.9	10	6	11156	2273.6
64.1	1717.5	10	6	19728	5002.3
78.3	904.2	10	6	22939	1895.4
101.2	842.8	10	6	11355	1771.7
179.5	1371.9	10	6	22998	3766.6
189.2	519.2	10	6	11667	1784.9
215.1	337.5	10	6	20537	2024.7
223.5	1859.0	10	6	20541	3313.1
229.5	578.6	10	6	20545	3472.9
255.3	642.4	10	6	23044	2772.0
297.4	1901.7	10	6	17967	3149.1
314.0	926.3	10	6	1927	2048.4
319.6	908.7	10	6	25790	2693.8
347.1	1658.8	10	6	19849	1984.8
359.2	274.5	10	6	19856	2320.0
465.2	943.2	10	6	23355	1564.1
478.7	600.4	10	6	20608	2297.1
511.8	1355.2	10	6	22211	6752.0
519.2	1236.9	10	6	19913	2212.4
522.2	1820.0	10	6	12817	3136.9
552.6	944.0	10	6	20629	1762.4
557.4	963.0	10	6	22246	2947.3
565.3	1230.9	10	6	12926	3224.2
580.8	1989.0	10	6	23516	4047.4
615.5	1485.8	10	6	19945	2785.5
642.0	1190.9	10	6	20657	3591.1
685.4	1114.2	10	6	3439	2585.2
686.6	1261.9	10	6	3458	3650.8
757.0	780.7	10	6	20673	2421.3
767.4	745.6	10	6	3839	6497.5
804.5	256.5	10	6	13558	2641.6
816.6	917.5	10	6	20014	1931.6
852.6	1716.8	10	6	20027	2549.4
853.9	853.1	10	6	22410	2266.5
923.5	662.2	10	6	23771	3880.9
940.8	939.7	10	6	23789	2724.6
992.2	893.2	10	6	4955	2267.9
1020.0	1971.3	10	6	18622	3079.0
1060.3	96.8	10	6	5425	1736.1
1066.5	1625.4	10	6	20093	3821.2
1070.7	1237.0	10	6	14226	3839.1
1087.2	1681.3	10	6	20102	2430.3
1114.3	1556.6	10	6	22528	2168.8
1132.0	464.9	10	6	20764	2212.7
1135.1	789.2	10	6	5918	2636.4
1160.0	649.6	10	6	18778	4242.8
1175.6	1576.0	10	6	6192	4420.9
1185.2	278.7	10	6	18802	2427.8
1194.5	786.3	10	6	14588	3406.9
1215.6	1720.6	10	6	14653	2265.8
1224.4	1944.1	10	6	25255	3011.7
1225.2	267.1	10	6	24036	1997.2
1227.0	631.1	10	6	25669	8131.5
1251.8	1397.0	10	6	6623	3378.4
1251.1	1780.9	10	6	6554	3990.6
1252.5	81.0	10	6	6599	6096.6
1254.7	1879.0	10	6	14786	2574.5
1288.1	218.5	10	6	20823	3497.5
1295.1	1917.6	10	6	18927	2965.3
1305.4	1493.9	10	6	6966	1579.3
1377.4	707.1	10	6	20850	2367.9
1386.8	1916.4	10	6	25689	3054.6
1397.1	481.2	10	6	22716	2096.0
1405.7	510.7	10	6	24358	1486.3
1434.4	222.8	10	6	20258	3089.9
1449.3	1492.8	10	6	8036	2268.2
1451.9	695.4	10	6	19115	2530.2
1454.7	1765.3	10	6	24422	2252.4
1455.3	1960.7	10	6	15463	4022.2
1515.5	1573.8	10	6	20890	5094.7
1532.9	1677.8	10	6	20296	2315.8
1543.6	1400.8	10	6	8646	1806.8
1549.3	1590.3	10	6	8678	2626.6
1557.4	1694.8	10	6	20897	2677.1
1599.1	1714.8	10	6	8973	1786.2
1616.7	1837.2	10	6	24606	4552.9
1621.4	1482.9	10	6	9060	2853.3
1627.5	1232.1	10	6	16001	2872.0
1651.7	152.8	10	6	9306	4504.5
1692.7	677.9	10	6	22823	3105.1
1702.6	897.2	10	6	25426	2750.5
1751.9	1783.4	10	6	9803	2884.8
1796.4	1718.2	10	6	24708	2232.2
1815.0	21.2	10	6	25462	1872.4
1860.1	1791.7	10	6	25473	3257.8
1914.0	1781.6	10	6	20406	3277.2
1915.8	1457.6	10	6	24787	3774.1
1917.0	894.2	10	6	10495	2643.3
1934.0	148.2	10	6	10633	2895.4
1937.5	1677.6	10	6	19577	5309.8
1947.5	1382.1	10	6	20971	2766.6
1951.2	1393.6	10	6	22858	2983.9
1954.0	867.1	10	6	10661	2746.2
1974.6	1559.2	10	6	10791	5153.9
1998.0	1542.3	10	6	24887	5110.4
2002.9	1534.2	10	6	24888	3158.6
2009.4	1581.7	10	6	25528	2569.9
2011.1	967.9	10	6	24918	2560.4
2021.7	1510.6	10	6	19664	4061.4
2026.3	982.1	10	6	17575	3048.3
2032.9	1336.0	10	6	11010	2589.4
2035.2	1184.6	10	6	11027	3457.7
405.9	1309.2	10	6	20595	2900.6
518.1	818.8	10	6	23399	2110.4
864.4	959.0	10	6	23721	1698.3
1213.8	724.9	10	6	21193	3746.1
1311.2	1062.3	10	6	21226	1941.8
1428.1	493.5	10	6	25339	2517.1
1802.5	670.1	10	6	24711	3547.3
1840.1	1804.2	10	6	21295	3071.4
1204.5	140.8	11	6	21191	3029.3
1591.7	594.3	11	6	25399	5415.9
1595.7	1706.8	11	6	24591	3833.9
1596.2	1788.9	11	6	25397	4021.6
323.9	961.4	11	6	23100	1691.9
354.6	1004.3	11	6	20580	2374.4
406.4	931.0	11	6	23309	1678.2
482.8	980.9	11	6	25609	2817.6
502.5	1161.4	11	6	25611	3596.0
510.1	1343.5	11	6	22211	3435.9
581.3	943.8	11	6	20639	3689.2
598.8	1402.8	11	6	20646	2474.0
863.7	918.7	11	6	25646	1877.2
1080.9	1246.4	11	6	23872	3102.9
1237.6	1718.2	11	6	24067	3582.9
1314.4	1308.2	11	6	22683	3264.9
1324.9	1450.7	11	6	24225	3147.6
1403.8	531.3	11	6	20250	2129.2
1412.2	1113.1	11	6	20861	5238.1
1447.7	1839.5	11	6	20876	3003.4
1706.7	1629.4	11	6	20922	2891.5
1745.5	75.9	11	6	25436	3554.7
1949.4	1719.1	11	6	19583	3491.0
2000.7	1635.2	11	6	24865	2539.6
2023.9	640.2	11	6	24943	2270.4
180.7	1364.7	11	6	22998	2170.4
768.0	1719.5	11	6	20678	2795.1
856.4	954.7	11	6	22406	3381.2
1918.8	1551.8	12	6	20405	3138.1
23.0	899.9	12	6	22877	2446.1
29.2	771.2	12	6	22916	1710.9
225.5	1359.6	12	6	25564	4985.3
839.4	1979.7	12	6	25170	2951.5
1434.9	237.0	12	6	21468	2615.1
1644.5	875.2	12	6	20911	2399.7
1886.4	744.2	12	6	20963	2617.8
297.9	455.0	12	6	25041	4808.0
1789.1	668.3	12	6	24711	2134.8
630.2	657.4	13	6	20653	4063.1
989.9	1542.0	13	6	21149	3093.4
1408.1	201.2	14	6	20859	2307.9
289.0	1002.2	15	6	21568	2784.3
2024.2	1685.4	15	6	25546	3691.0
1663.2	1637.6	17	6	21897	2287.6
