## Supplementary material for "Unified nonparametric analysis of single-molecule spatial omics data using probabilistic indices": Data used in the analysis from already existing publications: coxA_merged_spots.txt

spot_coord_i	spot_coord_j	spot_coord_z	spots_fov	spots_cell_id	spot_intensity
1132.5	476.0	7	0	21774	2004.0
1468.7	1774.0	8	0	5952	2242.0
1519.4	1652.8	8	0	6074	1929.8
983.7	1888.4	9	0	19549	2255.4
1187.8	721.8	10	0	17626	3038.6
775.2	971.6	10	0	13303	5412.6
1071.5	1567.7	11	0	16233	2537.1
2039.0	1625.0	11	0	20605	4591.3
1021.5	1648.1	11	0	21584	1673.1
1123.5	1514.4	11	0	20045	2446.5
302.4	112.8	7	1	4172	2298.0
1130.1	861.1	7	1	5763	2501.2
1428.4	1763.0	7	1	15919	2207.8
94.8	1072.8	9	1	214	2660.0
1208.4	761.1	9	1	13947	2567.7
326.4	1378.1	7	2	5374	2513.7
190.5	169.7	8	2	4549	1991.9
1834.8	960.7	9	2	13048	2211.7
256.0	700.4	10	2	26466	4042.3
1763.5	1326.5	10	2	12579	2037.0
354.4	890.2	10	2	20329	3461.3
256.5	1522.0	11	2	5033	2072.1
361.6	815.1	11	2	25190	2402.2
1694.9	706.2	12	2	22156	1761.5
991.0	1086.7	6	3	5802	2143.4
683.1	1901.6	6	3	10557	3111.4
227.2	1424.7	8	3	13704	2606.1
1277.5	1446.3	8	3	11522	2419.2
453.3	1593.7	9	3	15261	2513.2
979.9	224.0	9	3	11025	2757.8
1747.3	1827.9	10	3	12519	2992.4
290.4	919.9	11	3	17644	2163.9
1760.1	758.8	15	3	20542	2579.9
1425.7	1877.1	6	4	2848	3577.5
1597.7	310.9	6	4	16819	2014.5
968.1	1083.7	8	4	4906	1986.1
1038.2	1116.2	9	4	12628	2239.0
484.8	1695.5	9	4	6723	2198.6
981.7	1522.3	11	4	16249	2090.9
1411.7	1195.8	11	4	11183	1914.5
1561.0	1427.2	12	4	8996	3014.4
453.8	1223.0	14	4	8813	1979.8
879.1	1550.5	6	5	6251	2359.6
1496.2	1510.5	6	5	8379	2160.3
1843.9	1280.3	6	5	9523	2708.6
37.8	1151.5	7	5	2547	2754.8
354.7	964.1	8	5	20639	2362.8
1840.9	1199.8	8	5	9506	2273.3
727.4	520.0	9	5	14064	2807.8
1310.8	491.2	9	5	1742	2188.7
1340.1	1440.3	9	5	14355	2055.3
520.0	608.5	10	5	17407	2388.0
1145.2	740.3	10	5	12059	1845.4
820.3	1290.8	11	5	20739	3953.5
384.0	588.0	12	5	19326	2379.4
927.9	1992.6	7	6	13845	1801.7
994.1	910.2	7	6	4982	2681.7
689.7	1476.8	7	6	23604	1642.0
491.5	1996.1	8	6	2605	2118.0
1285.3	598.1	9	6	22648	2315.9
7.2	1971.2	10	6	19713	3589.9
