## Supplementary material for "Unified nonparametric analysis of single-molecule spatial omics data using probabilistic indices": Data used in the analysis from already existing publications: dbn_merged_spots.txt

spot_coord_i	spot_coord_j	spot_coord_z	spots_fov	spots_cell_id	spot_intensity
1592.6	1473.1	6	0	2713	3040.5
220.7	1909.0	7	0	3224	3757.2
1686.3	1891.0	9	0	21288	1257.8
705.4	1010.4	8	1	12673	2153.7
699.7	1038.4	11	1	16682	5107.9
1191.7	648.7	7	2	2245	3008.7
331.3	1656.8	8	2	5425	1628.9
376.8	1730.6	9	2	17489	921.1
685.3	621.6	4	3	508	3785.9
392.7	1587.4	5	3	243	4466.0
804.4	1550.0	7	3	10753	2516.4
754.2	1860.2	7	3	19776	2068.6
568.5	649.1	9	3	10406	1395.0
1097.4	1329.0	6	4	6984	16504.8
475.8	1781.0	6	4	12121	839.1
301.4	1437.9	8	4	7593	2820.3
386.7	1798.0	9	4	15074	854.4
1160.0	1457.8	9	4	8617	3733.4
1160.5	1457.4	10	4	8617	6410.3
223.2	1558.1	5	5	183	6062.1
2012.1	1247.4	7	5	10049	2824.5
1109.9	1493.1	9	5	15150	2827.1
