## Supplementary material for "Unified nonparametric analysis of single-molecule spatial omics data using probabilistic indices": Data used in the analysis from already existing publications: exoY_merged_spots.txt

spot_coord_i	spot_coord_j	spot_coord_z	spots_fov	spots_cell_id	spot_intensity
994.1	887.9	5	0	1210	7191.2
1166.9	1211.3	5	0	17423	9705.6
1338.2	1444.8	5	0	2399	7205.6
1508.1	813.3	5	0	2642	5331.1
1027.9	660.1	6	0	15737	16016.6
1188.0	683.1	6	0	1995	8700.1
919.8	1193.8	6	0	971	5522.7
926.0	370.2	6	0	14351	6352.6
1090.0	1236.2	6	0	1599	5285.1
1118.3	856.2	6	0	1704	9979.8
1204.2	1150.4	6	0	12813	6708.6
1298.8	712.2	6	0	2352	5168.9
1418.2	1251.6	6	0	2520	5843.3
1644.3	1330.1	6	0	2753	4788.3
1642.3	1703.9	6	0	6402	11809.7
1205.9	1245.0	6	0	17756	9077.9
1934.2	865.0	7	0	7132	16304.7
35.0	688.3	7	0	18433	9402.7
605.2	816.3	7	0	334	5829.0
726.1	696.7	7	0	20690	6734.0
752.4	183.8	7	0	4062	16415.3
863.7	1831.8	7	0	4408	9560.8
898.0	1499.4	7	0	14099	6496.5
968.4	627.2	7	0	4664	7014.8
981.3	1771.9	7	0	15047	13268.4
996.1	376.9	7	0	19559	17104.6
1078.3	1616.0	7	0	16387	6979.8
1143.4	1536.9	7	0	17255	9884.3
1220.4	708.6	7	0	2126	12385.0
1231.9	655.5	7	0	17939	6655.3
1287.0	1663.6	7	0	2322	10561.3
37.4	1431.8	7	0	2932	7090.2
45.4	673.5	7	0	12882	5749.4
89.1	653.1	7	0	18487	8163.5
259.1	823.1	7	0	3275	4962.7
289.5	1204.1	7	0	3333	5904.1
351.2	1199.2	7	0	185	4800.6
357.1	1152.6	7	0	187	6009.7
491.4	1729.2	7	0	269	5410.8
671.1	1488.9	7	0	392	6274.6
815.6	519.0	7	0	630	7348.5
880.2	768.8	7	0	821	5906.6
915.2	696.8	7	0	946	5490.0
942.9	467.4	7	0	1039	7503.9
952.7	1809.3	7	0	4639	5743.8
957.4	1122.5	7	0	1093	7406.2
1019.3	901.3	7	0	15551	8340.3
1024.1	1539.4	7	0	1311	4891.6
1025.8	1473.1	7	0	15703	8353.9
1085.1	1948.9	7	0	19954	4769.8
1091.7	1956.0	7	0	4953	6400.3
1107.5	1811.2	7	0	4984	8014.8
1170.8	464.3	7	0	17439	4967.6
1204.5	1208.5	7	0	8260	5829.3
1233.3	1098.3	7	0	2173	6890.2
1293.4	1454.9	7	0	2330	5213.1
1400.9	1360.2	7	0	5734	5314.2
1447.7	1733.0	7	0	2581	5874.9
1687.1	1115.9	7	0	6541	5276.2
2044.7	2006.6	7	0	7325	13434.1
802.9	1393.2	7	0	13434	7751.9
1136.4	257.3	7	0	8193	7156.5
1319.4	649.0	8	0	2384	16567.7
26.0	1905.5	8	0	7349	13749.6
789.6	1813.7	8	0	4188	9243.7
819.1	993.2	8	0	631	11711.9
958.9	159.0	8	0	4641	8367.4
1111.0	1834.7	8	0	1676	8709.9
1139.9	420.1	8	0	17134	12771.9
1233.5	1806.6	8	0	20256	7313.8
1267.6	1958.3	8	0	20300	12955.5
1473.0	1714.7	8	0	5983	8164.3
1981.3	1691.3	8	0	7195	9311.0
403.7	1648.1	8	0	3489	5067.4
497.2	1593.2	8	0	7617	4816.9
504.0	1710.1	8	0	3642	5473.9
852.0	209.5	8	0	19005	6205.8
857.7	1301.6	8	0	4392	6463.9
866.4	505.2	8	0	13753	5904.1
886.2	1821.4	8	0	4471	7897.8
917.1	1372.2	8	0	19276	8981.0
956.4	978.2	8	0	41	6646.4
1088.9	1561.0	8	0	16551	5507.3
1316.5	538.3	8	0	20353	5439.4
1482.6	184.7	8	0	8485	5804.4
1587.7	1443.2	8	0	20480	9410.1
1864.0	1446.2	8	0	6969	5370.6
974.4	1057.1	8	0	12570	20070.8
1090.7	1730.9	8	0	9395	16512.7
1086.3	764.6	8	0	21107	7644.1
2022.2	1615.4	8	0	7262	7391.7
891.4	1332.1	9	0	13928	7452.7
1044.6	1385.2	9	0	15878	9524.8
1893.2	756.2	9	0	8752	7261.6
49.2	2019.0	9	0	2955	9026.3
834.1	1269.0	9	0	7896	5858.9
844.9	1610.7	9	0	4371	5008.0
1103.5	1544.9	9	0	16668	5033.6
1291.5	759.9	9	0	20312	5158.7
1653.6	1436.3	9	0	18388	6100.1
1052.8	613.2	9	0	16093	7546.4
1152.8	1269.5	9	0	1825	6723.5
674.0	732.2	10	0	7708	8322.1
795.9	523.9	10	0	18856	10013.7
852.4	950.5	10	0	13682	9130.6
884.5	1554.6	10	0	13917	10075.3
940.1	1352.1	10	0	14714	6474.7
1158.5	736.3	10	0	17320	6596.0
701.2	353.1	10	0	13132	5935.1
722.0	366.0	10	0	10263	5295.2
1039.3	538.2	10	0	16032	5296.2
1217.1	450.7	10	0	17767	5834.1
287.7	1753.8	11	0	18564	18736.5
1102.7	582.3	11	0	21723	10046.9
82.6	549.3	11	0	18478	5711.2
630.7	735.5	11	0	12992	6704.2
892.5	1521.0	11	0	13950	8359.1
946.3	1593.0	11	0	14605	9101.4
1088.4	1805.5	11	0	16537	9563.3
1114.6	720.3	11	0	21076	9339.3
1115.2	1288.6	11	0	20002	6051.5
1147.3	1126.3	11	0	10491	6640.4
1162.9	1941.2	11	0	20126	5745.6
859.9	606.1	12	0	13833	5963.0
932.0	1706.7	12	0	14372	9754.9
934.3	352.6	12	0	10354	5118.6
980.7	274.4	12	0	15018	5752.5
1096.8	420.8	12	0	19975	6624.3
887.4	1314.1	13	0	13904	17246.0
868.1	1600.7	13	0	13794	12956.7
1032.9	1524.4	13	0	10823	4653.7
1089.4	816.3	13	0	16467	6124.6
1081.7	635.4	14	0	16623	7765.4
1014.2	389.1	15	0	15480	5962.9
1847.9	656.6	16	0	22417	6744.7
839.7	1141.4	4	1	13240	10549.9
1367.6	989.4	5	1	14434	7781.1
545.9	1227.9	5	1	641	7876.2
701.4	1275.1	5	1	12701	6993.8
747.4	1088.2	5	1	1031	4632.9
790.3	1427.3	5	1	1148	4884.1
1083.9	1180.7	5	1	1882	5439.9
1192.0	772.8	5	1	2159	5129.1
1576.4	817.0	5	1	3040	8703.2
1603.5	884.3	5	1	3108	7608.1
593.9	898.2	6	1	723	15871.0
558.2	325.2	6	1	648	5931.2
636.4	1170.2	6	1	11304	10471.0
665.6	1471.0	6	1	871	8178.6
709.4	1014.8	6	1	942	16332.1
749.8	1843.4	6	1	1028	5798.6
860.5	1371.8	6	1	1328	6342.5
1122.3	1578.0	6	1	1978	10669.5
1587.1	890.9	6	1	162	8518.0
1766.2	1626.2	6	1	3342	10607.2
609.2	766.1	6	1	745	4681.3
671.5	932.9	6	1	46	5499.8
826.4	761.2	6	1	1237	7790.8
1122.3	1368.5	6	1	1971	4856.1
1140.4	1449.1	6	1	2021	6432.5
1365.8	1301.2	6	1	2604	7098.5
1671.1	800.4	6	1	3221	6111.7
1810.0	1711.6	6	1	3378	6204.9
177.0	1363.4	6	1	3910	9433.9
408.1	1985.6	6	1	4398	7491.0
497.1	1096.7	6	1	4581	8476.3
716.8	1103.9	6	1	12755	7205.5
1027.0	794.3	6	1	9282	7352.9
1076.7	2031.2	6	1	5675	10080.9
1199.5	1370.5	6	1	2167	10189.1
1522.3	90.5	6	1	6598	8942.9
1982.5	491.1	6	1	7647	10385.6
2033.0	1322.3	6	1	16191	16826.0
124.5	394.4	6	1	3776	8493.0
317.2	1311.6	6	1	4212	7341.0
663.0	369.0	6	1	4975	7736.2
680.8	1977.2	6	1	5003	6224.4
712.9	1831.9	6	1	5053	6009.4
790.4	1828.0	6	1	5187	7673.4
912.7	328.0	6	1	1463	8131.7
964.0	493.9	6	1	5482	7066.9
1060.3	4.6	6	1	5630	5477.9
1069.6	1213.1	6	1	1814	4902.1
1102.7	953.4	6	1	5700	7470.6
1326.6	516.4	6	1	6166	6535.4
1471.6	1184.2	6	1	6497	4864.7
1979.3	752.9	6	1	7633	8469.3
1987.9	373.4	6	1	7664	5671.3
1853.2	306.9	7	1	7329	10831.1
1890.0	367.8	7	1	7397	8805.8
154.1	923.4	7	1	250	5726.0
648.6	765.0	7	1	15428	7175.2
779.5	1115.6	7	1	5151	8038.1
1218.7	256.4	7	1	13983	5993.7
1341.9	1309.2	7	1	2469	5682.4
1653.9	762.5	7	1	16592	6045.1
1692.7	809.6	7	1	3253	6463.6
1822.0	1298.6	7	1	7247	7724.5
1852.2	1289.2	7	1	7326	4970.5
1888.3	1239.4	7	1	7403	6880.0
58.1	997.0	7	1	3650	7219.4
408.4	308.9	7	1	8105	7309.8
1915.6	1492.9	7	1	8936	6677.9
661.0	998.0	8	1	12536	10200.3
1178.7	1487.7	8	1	2123	5344.6
1214.7	816.9	8	1	13893	7732.6
1463.6	683.4	8	1	8728	9372.9
118.0	1752.3	8	1	3763	10225.9
417.7	852.3	8	1	467	4362.7
1178.3	801.7	8	1	13791	9009.9
1596.4	871.5	8	1	12097	8044.2
144.5	998.7	8	1	16625	5290.4
664.4	1848.8	8	1	9204	5786.7
1214.7	787.9	8	1	13873	5261.0
1958.4	1369.0	8	1	7576	6179.3
1197.8	799.6	9	1	15687	6830.2
1289.7	292.0	9	1	6037	6680.7
1360.6	920.1	9	1	12003	8533.9
1477.3	861.1	9	1	9473	5668.6
286.3	1821.5	10	1	12185	7176.3
1528.6	1021.6	10	1	14861	12129.0
1553.4	1194.1	10	1	6656	6383.4
578.6	1099.1	10	1	16895	4842.0
1251.0	819.1	10	1	15743	5806.4
1405.7	1059.7	10	1	12036	5611.5
1214.3	726.2	11	1	10189	5608.3
794.9	959.2	12	1	10154	5841.2
871.6	496.1	12	1	9958	6089.9
642.2	971.9	13	1	11462	5153.9
689.5	985.9	14	1	12679	6111.2
517.3	1277.0	15	1	10268	6307.3
711.6	1023.0	18	1	11690	6343.4
590.4	935.7	20	1	11101	7086.8
599.7	841.8	5	2	735	8541.5
678.1	1180.9	5	2	975	4494.0
754.4	1546.8	5	2	1195	5336.3
861.7	993.1	5	2	1580	6773.6
875.6	607.1	5	2	1615	6205.1
1387.0	1086.9	5	2	24803	5744.4
1275.0	946.3	6	2	2492	15425.7
508.7	745.8	6	2	519	10009.2
733.7	1191.9	6	2	1123	21036.4
904.1	798.2	6	2	1695	9872.9
1110.5	1544.3	6	2	2083	7453.4
1669.4	545.6	6	2	3550	12479.8
204.4	881.1	6	2	24342	5555.0
338.7	1415.4	6	2	282	7442.1
637.3	1215.6	6	2	842	6220.4
644.1	613.7	6	2	866	6537.7
701.1	1014.6	6	2	1042	5834.4
796.8	915.1	6	2	1335	6524.0
824.9	495.3	6	2	1445	6556.7
879.6	1203.6	6	2	1626	6336.4
934.8	1461.1	6	2	1760	6665.3
1003.6	773.5	6	2	1881	5945.8
1068.3	1358.5	6	2	1996	7769.1
1075.9	1782.3	6	2	8836	6736.5
1288.4	1458.2	6	2	2541	5470.6
1333.6	1215.9	6	2	2672	5727.4
1346.7	1400.8	6	2	2706	7699.5
1380.8	1599.6	6	2	2789	4450.8
1392.4	1164.2	6	2	2827	4682.0
1468.1	1070.8	6	2	3018	7316.6
1533.8	1008.2	6	2	24872	5015.4
1609.7	840.7	6	2	3415	7000.8
1720.1	523.3	6	2	3617	6890.0
1783.3	909.5	6	2	3689	6903.1
202.3	1054.1	6	2	4630	7730.1
1237.3	223.5	6	2	24685	11253.1
1720.8	1063.6	6	2	12376	8660.6
349.8	1410.0	6	2	5487	6138.3
369.4	694.2	6	2	5540	5395.6
368.9	1335.5	6	2	5571	5892.5
429.6	1170.1	6	2	5861	6267.3
469.5	1348.6	6	2	6048	6030.2
642.8	424.6	6	2	6876	6688.8
664.6	990.0	6	2	955	6204.4
680.9	1497.4	6	2	24518	5525.9
688.2	1437.9	6	2	7122	4426.6
719.9	1221.7	6	2	7283	7895.3
738.4	291.3	6	2	7362	5664.5
787.5	1227.0	6	2	7649	4901.3
894.6	1627.4	6	2	8165	7230.8
978.4	687.7	6	2	15512	5224.2
1059.7	1743.6	6	2	8773	8347.1
1072.2	1254.1	6	2	8839	6134.9
1147.8	28.2	6	2	2147	5930.4
1193.3	322.6	6	2	9294	6399.5
1292.3	1508.0	6	2	2533	5506.9
1367.3	799.0	6	2	10093	4940.2
1369.1	814.4	6	2	10138	6262.8
1436.0	177.9	6	2	10457	5906.8
1602.6	509.9	6	2	11498	6433.9
486.2	1242.9	7	2	25276	14139.7
1756.2	1346.6	7	2	12628	14117.9
64.8	1219.1	7	2	4004	10312.9
143.5	589.1	7	2	4290	6586.4
158.3	937.4	7	2	67	8539.0
168.5	1761.6	7	2	4431	8917.7
311.9	1526.8	7	2	5306	9984.8
553.2	558.3	7	2	6392	11097.1
732.9	1337.5	7	2	25405	10254.9
1171.3	1300.6	7	2	9174	7478.7
1399.9	496.8	7	2	2839	6899.2
1491.1	1756.6	7	2	10812	11717.5
1520.8	1367.2	7	2	11012	6027.7
1529.0	1599.3	7	2	11034	9473.5
1531.4	492.5	7	2	11028	21666.1
1551.5	1533.7	7	2	11185	23990.6
1586.6	1718.5	7	2	11368	11225.3
1743.6	742.0	7	2	12500	4641.9
1750.1	1328.0	7	2	3653	5562.1
1863.1	987.3	7	2	13237	12781.6
1896.5	364.8	7	2	13355	15972.9
1999.0	1435.1	7	2	13756	7748.0
206.9	137.6	7	2	4643	8382.8
227.3	1182.2	7	2	24354	6489.7
261.6	768.7	7	2	5015	7094.3
327.8	796.3	7	2	5376	5959.0
341.7	662.0	7	2	291	5927.4
491.9	256.4	7	2	6096	6664.1
602.9	1505.6	7	2	6690	6129.1
666.3	757.5	7	2	950	5298.2
790.0	1487.6	7	2	1308	5857.9
801.1	767.1	7	2	7734	9209.3
858.1	903.0	7	2	1565	5460.6
876.6	611.5	7	2	1615	6195.7
928.0	288.4	7	2	8306	7453.1
931.6	1893.0	7	2	8309	5498.3
999.0	1657.3	7	2	8583	4896.2
1020.6	1232.9	7	2	8653	5651.1
1043.3	953.4	7	2	8735	6650.4
1046.5	582.9	7	2	8725	7250.3
1093.8	1893.6	7	2	8898	4808.0
1120.0	1270.4	7	2	8989	5777.7
1225.4	751.1	7	2	9446	6756.9
1238.6	1582.3	7	2	24692	5678.5
1252.7	1471.6	7	2	9590	5361.7
1255.7	1182.3	7	2	2453	6335.8
1270.0	463.2	7	2	2488	4729.3
1274.0	944.0	7	2	2492	17797.8
1323.8	503.5	7	2	9930	6785.7
1374.6	1474.2	7	2	10147	5957.7
1389.2	1103.7	7	2	2796	6102.0
1448.3	1274.2	7	2	10512	7487.3
1463.4	1913.5	7	2	10589	4634.5
1602.4	1659.7	7	2	11495	5032.5
1606.2	351.6	7	2	11503	5288.9
1647.4	1137.2	7	2	11763	4885.4
1688.4	1364.0	7	2	12094	6012.4
1697.6	333.2	7	2	12197	5298.3
1761.9	1822.4	7	2	12623	5782.9
1820.7	1242.1	7	2	13009	9262.2
1891.2	1012.7	7	2	13346	7203.3
112.1	1879.9	7	2	4182	10781.4
121.4	167.2	7	2	4179	11241.0
938.9	311.5	7	2	15460	8354.0
1221.6	1633.0	7	2	15760	7090.7
1251.4	1318.4	7	2	9594	13122.5
1835.5	588.2	7	2	13100	7676.2
891.3	714.1	7	2	15407	5486.7
1183.9	467.5	7	2	15714	4986.4
1493.9	529.1	7	2	16171	6278.3
1634.6	378.9	7	2	16441	5755.3
1868.7	402.5	7	2	13253	5210.5
677.2	18.9	8	2	15100	24745.8
346.2	1285.5	8	2	297	11960.2
381.9	1179.5	8	2	14671	8537.1
434.6	1277.8	8	2	14761	8465.6
603.6	1108.9	8	2	6697	7310.0
715.5	1886.8	8	2	7228	10374.0
727.1	1237.6	8	2	7303	6282.1
1011.2	1677.6	8	2	25491	6345.0
1459.3	678.7	8	2	10578	13153.4
1564.2	1289.6	8	2	16315	13342.1
1854.7	1770.9	8	2	13220	8708.5
1974.1	1537.5	8	2	13659	9047.9
412.3	1991.5	8	2	14719	5707.2
583.8	1430.4	8	2	14975	7642.5
1076.9	1671.2	8	2	15601	4645.1
1306.4	1499.7	8	2	2586	6092.7
1345.9	1825.2	8	2	9996	4331.3
1792.2	1673.4	8	2	25955	5104.5
1814.1	1011.5	8	2	13026	6048.3
1855.9	1881.7	8	2	13252	4513.7
1872.2	1891.1	8	2	26315	6523.2
287.0	931.7	8	2	24378	7891.7
1748.3	1742.2	8	2	12592	13267.7
1772.7	397.2	8	2	18608	5367.0
245.5	1438.1	9	2	26042	16821.8
7.9	1541.4	9	2	13888	8215.7
224.4	814.2	9	2	14329	8237.1
782.7	1360.4	9	2	17797	5917.9
1153.1	1210.8	9	2	15678	7333.5
1186.8	1272.0	9	2	15716	10192.1
1723.1	1756.9	9	2	12395	9706.2
1803.1	1369.0	9	2	12935	9340.7
2003.0	366.3	9	2	18722	7105.8
1057.7	1352.2	9	2	8764	5653.6
1231.8	1521.2	9	2	18035	4645.8
1343.6	1542.1	9	2	18109	7771.0
1530.7	1338.4	9	2	3164	6290.3
1600.9	554.1	9	2	11510	6110.4
812.7	1379.7	9	2	19398	13771.3
1525.9	1156.1	9	2	25740	5506.4
1706.6	1710.1	9	2	20019	5175.2
460.7	910.0	10	2	14804	11116.4
623.4	1284.9	10	2	6791	7852.4
1543.1	1369.5	10	2	25752	8300.8
1654.2	267.0	10	2	16477	5820.9
216.2	848.9	10	2	26035	5408.4
293.8	487.3	10	2	17421	5827.6
581.0	837.6	10	2	26482	6652.9
1156.4	1658.0	10	2	25534	5720.9
1241.4	492.6	10	2	26159	5428.0
1267.3	699.0	10	2	18054	4206.6
2038.3	1962.8	10	2	17141	7168.3
514.3	1205.0	10	2	26635	6299.6
374.6	1466.5	10	2	20351	7666.1
1544.6	1157.1	10	2	21071	5756.5
1221.4	1343.3	11	2	18027	7097.2
1492.4	1077.6	11	2	18272	13168.7
855.2	826.8	11	2	19429	6108.1
1219.2	1333.7	11	2	20768	5159.3
1466.1	1529.3	11	2	20988	5177.4
1540.0	1693.5	11	2	16260	7829.4
1660.4	462.1	11	2	26441	7145.1
1600.1	1256.0	11	2	21154	6028.7
576.2	1327.4	12	2	24471	5642.4
1502.0	1290.8	12	2	21957	6852.3
1693.8	1653.0	12	2	25898	5315.7
1707.1	1732.3	12	2	21249	6669.3
454.8	1181.0	12	2	25251	10117.5
444.7	1191.7	13	2	22325	9087.5
1208.7	1367.4	13	2	21733	8412.6
2008.2	1966.6	13	2	22212	6457.0
1367.8	1486.3	14	2	20896	6191.5
1441.3	1141.0	14	2	22657	11058.0
375.8	385.8	16	2	23532	9212.1
533.3	599.2	4	3	17870	7954.1
703.1	736.7	4	3	532	8932.1
855.4	858.5	4	3	17987	6544.1
949.4	719.1	4	3	850	3599.8
842.2	872.8	5	3	17986	6839.2
908.8	1795.4	5	3	5473	8475.2
1141.7	1333.6	5	3	6286	5200.1
1166.9	1324.8	5	3	22295	7636.5
1349.2	819.0	5	3	1450	8227.5
346.9	1328.0	5	3	178	5585.6
384.9	1500.4	5	3	234	4103.7
511.1	579.8	5	3	364	4903.3
545.3	764.3	5	3	380	7638.9
1053.3	734.8	5	3	21202	6345.1
1177.2	1314.0	5	3	1207	5786.5
1239.6	1271.2	5	3	1326	5634.4
1307.6	501.1	5	3	1397	4338.1
1328.3	1589.5	5	3	1423	7632.6
930.8	1701.1	5	3	828	8630.0
2028.8	1024.9	5	3	8937	8105.4
284.9	435.1	5	3	17635	5621.3
318.4	1207.5	5	3	3238	6269.7
419.5	802.8	5	3	3802	5919.3
828.3	13.3	5	3	5183	8908.2
908.5	757.7	5	3	18026	7430.4
959.5	1512.9	5	3	5658	4904.8
1068.9	1393.1	5	3	6018	3783.4
1187.2	1663.7	5	3	6460	7928.7
1406.6	819.1	5	3	7264	5523.6
1425.4	1434.0	5	3	7365	3846.0
1510.4	1208.7	5	3	7653	5103.8
1533.0	379.4	5	3	7714	9280.7
1597.0	1463.6	5	3	7856	4860.1
1598.2	1606.7	5	3	7861	7820.2
1878.7	1641.7	5	3	8607	7121.4
320.7	977.2	6	3	19549	12416.2
736.8	2038.9	6	3	4881	17607.5
1264.3	887.8	6	3	1344	20823.9
246.0	1770.7	6	3	2759	11864.7
270.8	233.2	6	3	17615	9001.5
278.1	716.6	6	3	2971	10375.9
328.0	616.6	6	3	159	7389.8
333.4	624.1	6	3	3300	5207.4
391.6	133.8	6	3	3619	8868.4
493.7	847.3	6	3	19709	6878.9
497.2	1470.0	6	3	4144	7177.5
514.0	810.2	6	3	17857	14549.4
529.6	608.4	6	3	17869	6325.8
635.8	2017.0	6	3	4588	6773.9
673.0	75.0	6	3	4698	11689.9
747.2	1034.8	6	3	581	5405.9
888.2	1757.4	6	3	10877	11297.5
922.9	791.1	6	3	807	8941.7
938.9	1558.2	6	3	5595	9973.3
1002.9	1415.1	6	3	18240	7294.2
1113.1	350.2	6	3	6170	9968.4
1114.1	1488.8	6	3	20045	7176.3
1204.9	733.9	6	3	18818	5431.0
1229.6	621.4	6	3	6655	6567.4
1393.0	960.7	6	3	7240	7515.5
1442.0	889.8	6	3	7410	9012.6
1491.3	760.3	6	3	7568	7868.8
1837.5	1790.6	6	3	8511	12686.1
135.5	1543.9	6	3	2169	4139.4
139.0	1240.6	6	3	2165	5118.1
196.8	1340.0	6	3	2474	4579.0
198.9	414.8	6	3	19368	8458.7
246.9	360.7	6	3	2769	5069.6
271.1	882.3	6	3	2937	6438.9
319.6	493.1	6	3	3235	4494.2
345.2	1148.1	6	3	176	5327.0
351.0	1491.1	6	3	3432	4249.9
409.1	1565.6	6	3	17791	6811.5
424.2	784.1	6	3	19683	5218.4
480.4	697.7	6	3	4064	6620.4
505.4	644.1	6	3	4167	4675.6
644.6	1498.8	6	3	482	4365.3
654.6	1660.2	6	3	4640	3356.2
761.2	1023.5	6	3	4979	5891.6
809.5	2041.1	6	3	5137	4716.1
827.7	512.9	6	3	5176	4827.9
888.8	1117.7	6	3	5396	5621.8
991.2	311.5	6	3	11054	7290.2
1093.3	1619.2	6	3	6106	4461.7
1101.2	915.4	6	3	11213	5728.6
1105.0	1259.5	6	3	20029	4785.4
1126.8	1861.7	6	3	20068	3612.6
1181.4	1659.0	6	3	6460	4450.8
1217.3	1295.7	6	3	11404	4718.8
1228.3	1808.7	6	3	6653	6030.5
1233.8	872.3	6	3	6677	6292.8
1265.0	675.2	6	3	1356	6988.7
1350.2	644.8	6	3	7091	8119.7
1353.1	737.3	6	3	7108	4936.4
1366.9	809.8	6	3	19042	4933.6
1371.5	1128.9	6	3	7150	5338.3
1387.6	1488.5	6	3	7220	6004.3
1598.2	1738.4	6	3	20426	6573.7
1612.2	1629.3	6	3	7906	8305.2
1734.2	1015.4	6	3	8235	6504.8
1917.7	1234.1	6	3	1699	4772.6
242.6	1154.7	6	3	2667	9456.9
272.0	170.8	6	3	9704	11237.2
592.3	2003.8	6	3	10442	12148.1
631.5	1026.8	6	3	4566	7557.9
788.9	406.1	6	3	10737	7600.0
1029.0	1356.8	6	3	11088	4773.2
1197.1	615.0	6	3	14331	14892.6
1512.5	156.8	6	3	12015	6069.8
1834.0	397.7	6	3	12843	5633.1
1892.6	2037.1	6	3	13045	8889.2
79.1	1162.9	6	3	1961	4378.7
98.5	1522.9	6	3	9213	8651.1
261.2	928.7	6	3	19439	5028.6
451.7	372.3	6	3	10175	6218.4
560.1	1288.9	6	3	4322	4964.6
1388.4	920.6	6	3	11745	4227.5
1539.7	1627.8	6	3	14615	4511.9
1932.2	1801.6	6	3	13178	5471.1
1974.2	1074.5	6	3	13320	4857.9
46.9	1370.9	7	3	1821	5919.9
276.3	941.9	7	3	17611	10858.1
394.2	1213.0	7	3	3650	10906.4
611.1	1947.1	7	3	10455	5283.2
1142.5	621.1	7	3	6293	8680.2
1172.5	1955.6	7	3	6428	9944.9
1198.1	1410.2	7	3	22499	5136.7
1308.1	374.0	7	3	6983	7490.3
1716.4	932.2	7	3	12480	6574.1
1931.8	1993.3	7	3	13179	9923.5
115.8	7.1	7	3	47	5391.2
271.7	1022.1	7	3	2962	7637.6
327.7	261.2	7	3	9836	6088.2
647.7	781.8	7	3	4606	4188.9
1426.9	1842.7	7	3	20389	4937.0
1514.6	90.7	7	3	12022	6491.3
1668.1	1845.0	7	3	21847	4407.7
1776.1	592.9	7	3	12633	4675.5
1829.4	1782.3	7	3	20661	5908.5
725.2	514.2	7	3	14067	6734.9
1114.1	1841.2	7	3	18554	6245.4
1732.2	1556.8	7	3	19103	12995.7
47.8	1269.8	7	3	1810	6009.6
692.5	386.9	7	3	14043	5033.2
1110.8	1889.1	7	3	14271	4536.8
1659.3	1406.2	7	3	12330	5656.7
319.4	982.5	8	3	9831	5507.9
370.4	955.0	8	3	17753	6555.9
428.2	431.6	8	3	3779	7717.1
1045.3	928.9	8	3	11118	9669.1
1050.3	1398.0	8	3	18345	5079.1
1135.0	1508.9	8	3	11275	8699.2
1602.9	1829.1	8	3	12165	8288.4
1853.9	1779.1	8	3	20743	8171.5
1984.0	1691.2	8	3	15089	6181.0
48.7	1067.2	8	3	17504	7526.2
336.5	1257.1	8	3	19583	6335.7
1171.7	854.5	8	3	6418	4980.1
1990.9	1220.7	8	3	15102	7896.7
1113.2	1196.0	8	3	15396	9842.1
1366.0	1358.5	8	3	7148	8193.5
1639.9	1891.7	8	3	16127	7802.3
1814.0	1805.9	8	3	20633	8991.4
1165.4	1695.3	8	3	15411	5272.8
1193.3	679.7	8	3	18781	5452.5
1958.0	1024.1	8	3	13235	4293.5
1784.0	126.3	9	3	8332	13856.0
63.6	1346.0	9	3	19248	5618.5
1252.0	699.1	9	3	18923	10581.8
1863.5	1867.1	9	3	21999	10082.4
101.0	881.5	9	3	2038	5140.4
617.5	238.1	9	3	15289	5891.9
1309.0	1375.3	9	3	18996	6130.1
1909.9	754.5	9	3	20843	8645.1
1082.5	631.8	10	3	11185	7606.2
1255.4	712.2	10	3	18958	6274.3
89.0	1748.7	10	3	15856	6420.1
1747.0	1891.5	10	3	20523	5031.4
1814.8	1776.1	10	3	16182	5745.9
1999.8	1222.2	10	3	15102	6377.6
215.7	896.6	10	3	17568	8910.0
1602.4	413.8	10	3	16419	7368.6
1858.8	1714.2	10	3	22420	5253.2
1066.2	789.1	11	3	21339	9117.9
1876.2	1799.0	11	3	22007	12408.3
1321.3	1894.6	11	3	21793	5391.9
988.3	715.2	11	3	16576	5716.6
922.9	792.8	12	3	16316	8184.3
1917.2	1904.8	12	3	22536	5634.1
1022.0	851.9	12	3	19941	5039.8
1439.4	1754.9	12	3	16855	7091.8
386.1	1126.1	13	3	16763	4517.3
1964.7	1756.8	13	3	20948	5622.4
1897.2	1736.2	14	3	16891	7470.1
1150.9	751.7	17	3	22716	6422.9
1122.3	678.4	18	3	22703	5194.4
243.2	1326.4	4	4	33	13050.8
1609.3	1291.5	4	4	11312	13694.3
752.2	1493.3	4	4	1431	7756.5
873.7	1575.8	5	4	194	11877.1
1399.3	1272.0	5	4	2805	6856.2
1431.3	1211.1	5	4	13963	10309.6
696.7	856.4	5	4	131	5348.6
1038.3	541.4	5	4	1969	9563.0
1210.8	558.9	5	4	13253	5360.4
1225.8	506.4	5	4	13377	7790.6
1326.4	1218.2	5	4	11118	5243.2
1374.1	417.3	5	4	2736	6052.9
1567.9	1254.7	5	4	3133	7879.4
1572.3	508.6	5	4	3131	5535.1
286.5	1500.4	5	4	4134	8637.5
775.1	613.8	5	4	4712	5955.1
1072.3	478.3	5	4	5026	7592.4
1372.3	295.5	5	4	5442	6289.0
1377.7	292.8	5	4	5442	8175.6
1503.3	1270.2	5	4	14211	5550.8
1552.9	172.8	5	4	14351	7486.3
1580.1	1298.4	5	4	14501	5669.7
2042.1	1864.5	5	4	6468	11862.0
548.3	302.0	6	4	12217	14707.3
1002.0	1207.8	6	4	258	16190.4
72.9	276.6	6	4	3780	9392.6
368.1	1368.8	6	4	4256	14377.5
714.7	41.3	6	4	4647	9509.6
797.1	644.2	6	4	1510	8299.0
1259.7	1327.2	6	4	5251	14164.5
1634.7	384.2	6	4	5852	11072.1
2020.8	711.3	6	4	3675	5964.7
235.8	678.1	6	4	4042	7373.8
292.1	1864.0	6	4	14998	7128.3
298.8	1882.3	6	4	11638	5930.0
360.0	842.2	6	4	901	5454.2
463.1	1721.3	6	4	1027	5248.2
510.3	1058.2	6	4	1080	6379.4
828.3	1318.7	6	4	4761	5774.5
1137.1	1145.6	6	4	2212	4725.3
1147.6	1132.2	6	4	10784	5242.6
1262.3	443.0	6	4	13461	5477.0
1291.6	550.1	6	4	15524	8147.0
1313.0	343.3	6	4	5330	7257.7
1399.0	878.3	6	4	5486	5982.4
1414.9	1242.9	6	4	2824	5105.1
1462.4	1822.0	6	4	5566	6876.7
1466.6	1233.4	6	4	14077	11175.5
1478.4	1433.6	6	4	2957	6738.6
1572.6	1224.1	6	4	3139	5971.3
1598.3	1109.6	6	4	3175	5224.5
1635.9	593.4	6	4	3247	7682.0
1659.7	369.1	6	4	15997	5925.2
1067.6	1427.2	6	4	2039	6145.8
1173.6	1361.3	6	4	16291	9265.1
1402.0	203.7	6	4	7148	5014.6
570.2	1926.0	7	4	15180	10106.8
959.1	1032.6	7	4	12523	17199.4
176.8	811.6	7	4	3940	8566.6
286.9	1927.0	7	4	4121	5893.8
836.4	1339.0	7	4	1579	5643.7
884.7	1906.3	7	4	4810	6030.9
1080.5	1133.5	7	4	6967	5381.9
1301.7	1296.0	7	4	5318	6213.6
1349.1	572.1	7	4	5395	5030.0
1679.4	1292.7	7	4	11362	5715.6
794.3	1559.4	7	4	6829	9435.4
1153.3	1454.8	7	4	12933	7002.7
485.6	1612.4	8	4	7640	7531.1
1319.8	461.6	8	4	5348	6896.0
379.3	717.8	8	4	11832	7117.9
423.3	1640.1	8	4	15083	9090.9
1264.7	1611.3	8	4	15501	5999.6
1357.4	657.0	8	4	5411	10424.2
1618.8	419.1	8	4	5834	8166.5
1917.0	1613.7	8	4	7419	7709.0
538.1	1748.5	9	4	12196	9115.2
1039.2	1150.2	9	4	10515	9146.9
1065.9	1293.2	9	4	6964	7748.5
377.3	654.0	9	4	15061	6873.7
1135.6	613.1	9	4	12908	6486.8
1217.5	1321.5	9	4	16312	7264.0
1415.6	487.0	9	4	2837	6245.7
1532.6	178.7	9	4	14305	7067.6
1596.6	1170.1	9	4	11316	7368.3
389.4	289.5	10	4	8528	6196.3
1530.9	1381.3	10	4	14279	5510.9
510.0	1700.7	11	4	16578	8104.0
538.1	1742.2	11	4	12196	8306.8
571.5	1664.6	11	4	16905	6363.4
1042.4	1243.7	11	4	17103	5855.8
1416.9	281.0	11	4	9183	7949.4
1115.9	1294.1	12	4	12754	5987.2
1616.3	1255.6	12	4	14615	7944.1
677.3	1716.0	12	4	9094	8260.9
1108.8	1333.4	15	4	10630	5946.0
1285.6	1237.6	5	5	18012	4305.4
1508.6	1146.5	5	5	2071	4927.6
1151.4	727.0	6	5	19798	7621.3
1392.0	1277.7	6	5	16931	8526.7
1434.6	1169.9	6	5	18325	13295.1
1595.1	966.7	6	5	2163	7598.8
255.5	1136.0	6	5	200	4885.2
636.9	1328.4	6	5	734	6635.7
1007.4	805.8	6	5	1243	6011.1
1011.9	320.6	6	5	1252	6273.4
1173.5	1425.9	6	5	1488	8857.3
1331.2	1967.6	6	5	1771	5886.3
1393.2	1034.8	6	5	1908	7245.9
1630.3	671.6	6	5	2199	4656.7
1759.5	1411.5	6	5	12847	4896.9
1811.9	1321.9	6	5	9386	5328.5
1905.6	1302.3	6	5	18797	4813.3
2028.3	1047.7	6	5	10119	23162.3
245.1	1711.2	6	5	19161	11303.4
361.8	655.2	6	5	4104	15390.1
461.8	910.1	6	5	4558	7389.2
657.6	655.0	6	5	5494	13972.3
901.1	531.6	6	5	6341	8719.5
1346.7	1993.2	6	5	7845	8874.2
1410.6	475.3	6	5	8086	19131.2
71.8	527.5	6	5	2634	6746.8
75.8	1726.6	6	5	2652	4807.0
169.5	1087.5	6	5	3027	8785.2
232.7	508.6	6	5	3329	4933.2
265.6	1019.0	6	5	3517	5540.1
316.9	1600.6	6	5	3836	4825.1
387.8	1180.1	6	5	4231	8039.0
394.4	354.9	6	5	17215	6804.8
415.7	1798.9	6	5	4347	6648.0
485.4	1900.6	6	5	4691	5486.0
504.1	1528.2	6	5	4769	3927.1
682.5	1553.2	6	5	5590	7082.9
811.0	219.8	6	5	6024	4985.2
842.4	578.3	6	5	6136	5734.2
857.0	1306.8	6	5	6183	5986.4
859.0	1821.6	6	5	6180	6980.2
902.4	656.8	6	5	6347	9261.0
954.2	976.2	6	5	1161	4631.6
977.4	627.7	6	5	6606	4963.8
1246.5	602.6	6	5	7513	5088.5
1743.9	1138.8	6	5	9160	5235.1
1936.0	1628.0	6	5	9824	7424.1
199.9	1196.8	7	5	3160	18863.7
94.8	807.0	7	5	2737	8345.5
227.6	2024.6	7	5	3313	11019.9
276.8	1333.7	7	5	3552	10728.6
465.9	1335.7	7	5	4588	5071.6
483.8	768.7	7	5	4686	7935.6
598.9	670.4	7	5	5208	7649.6
632.0	1765.6	7	5	17546	5444.3
816.5	1934.3	7	5	6023	8624.8
893.6	485.5	7	5	6322	8220.2
909.5	1230.5	7	5	17650	10075.7
1050.7	1123.6	7	5	1298	5909.6
1241.4	838.7	7	5	1609	5527.3
1243.2	1200.7	7	5	17943	4932.1
1379.7	1160.9	7	5	1899	4754.1
1414.8	1489.5	7	5	8095	7246.3
1532.6	316.0	7	5	8494	15954.6
1609.8	1394.5	7	5	2170	7262.3
1648.0	1513.0	7	5	8824	6394.7
1752.8	1596.9	7	5	12841	8956.4
1786.2	1305.8	7	5	20253	10493.1
1792.7	1310.0	7	5	2350	6575.7
152.2	1590.7	7	5	13533	4155.0
263.4	823.8	7	5	3493	4895.0
287.6	692.9	7	5	3612	5572.7
304.1	1780.4	7	5	3734	6162.1
368.6	1350.4	7	5	4136	4901.5
393.0	1101.2	7	5	4257	4686.1
399.1	363.3	7	5	4242	4538.5
404.5	1936.9	7	5	4295	7626.2
478.0	948.1	7	5	4639	5031.0
512.1	232.9	7	5	4778	6653.8
523.3	368.5	7	5	11322	5760.6
607.5	881.6	7	5	5224	6750.8
800.4	525.9	7	5	5977	5003.6
882.4	1739.0	7	5	6266	5899.6
1038.8	1068.2	7	5	1280	5038.0
1138.5	1598.6	7	5	7078	4653.1
1225.7	793.6	7	5	1583	5155.0
1242.7	744.0	7	5	7485	5178.6
1323.0	465.8	7	5	7760	4250.9
1360.7	1006.6	7	5	7847	4468.2
1375.9	1300.3	7	5	7974	5950.1
1399.8	1720.6	7	5	8055	8751.8
1405.2	1737.7	7	5	18300	4529.1
1554.1	1449.8	7	5	2128	5859.5
1593.0	1458.5	7	5	8679	6927.6
1613.1	1307.5	7	5	20091	4977.6
1712.1	1756.3	7	5	9016	4280.4
1961.8	1016.9	7	5	9910	5870.2
1962.6	1257.5	7	5	20423	6893.4
1995.1	1803.2	7	5	10012	6335.0
520.5	1880.9	7	5	11310	6765.0
662.6	299.3	7	5	11549	7485.4
1218.8	769.7	7	5	19884	10193.3
1323.4	1932.5	7	5	7772	22770.4
1449.6	1311.5	7	5	12477	7477.2
83.4	1660.8	7	5	10333	5851.6
178.1	982.2	7	5	10586	4554.8
227.6	359.1	7	5	10699	4994.6
386.6	474.9	7	5	4226	5679.5
424.0	1886.9	7	5	11137	5686.7
643.8	1795.7	7	5	11525	4482.1
793.8	760.1	7	5	11696	6856.8
969.2	1728.9	7	5	11894	5490.2
1146.2	1794.3	7	5	12060	4614.0
1379.7	969.1	7	5	12373	4987.5
1528.8	1473.7	7	5	8505	4966.4
1535.4	1956.3	7	5	12566	5251.4
1674.4	394.2	7	5	12710	4204.6
105.1	832.8	8	5	10383	8107.9
319.5	913.3	8	5	272	7421.5
349.9	1368.8	8	5	3965	11553.0
428.4	541.4	8	5	4408	9513.1
547.7	1148.8	8	5	4970	6122.8
659.1	1818.9	8	5	5510	7551.7
1075.3	843.1	8	5	6908	5415.0
1928.2	1260.5	8	5	20949	6543.5
1988.0	184.8	8	5	13276	12074.3
137.3	1224.1	8	5	10471	4938.5
142.8	412.0	8	5	10470	4987.3
235.2	1102.7	8	5	3331	10415.7
327.5	1852.4	8	5	3839	6508.9
424.9	744.3	8	5	17245	7750.7
543.2	1508.4	8	5	17443	5512.5
556.3	1671.2	8	5	11376	7013.8
561.2	443.7	8	5	5005	7206.2
565.8	482.8	8	5	17491	5959.2
607.3	1871.0	8	5	11467	5829.7
1069.2	1633.0	8	5	6898	5406.1
1139.3	836.1	8	5	7076	6305.2
1464.2	1615.2	8	5	12493	5037.4
1731.3	1469.1	8	5	12790	7139.0
1879.4	1860.5	8	5	13081	5905.7
1483.9	1496.0	8	5	14440	9109.9
545.2	1279.2	8	5	11344	6569.2
568.2	941.3	8	5	13934	6089.1
587.7	648.3	8	5	13949	7880.8
591.7	1934.1	8	5	11441	6305.7
1890.6	1376.2	8	5	18773	7907.5
1079.8	1892.6	9	5	14213	9605.2
1566.5	1279.7	9	5	21117	5407.5
1571.9	1383.2	9	5	8611	7433.3
1827.8	1251.7	9	5	9481	7761.9
98.6	1693.5	9	5	2743	5995.2
118.6	1128.7	9	5	123	5379.9
181.3	891.5	9	5	3064	5723.4
294.8	971.4	9	5	10876	9137.2
619.2	447.7	9	5	15059	5215.2
976.6	1865.3	9	5	14168	5678.8
1073.0	477.9	9	5	12000	6761.2
1823.3	1295.9	9	5	14623	6475.7
1894.9	1848.8	9	5	13136	4961.1
897.3	280.9	9	5	15107	8455.1
1197.9	785.2	10	5	19853	7300.5
1463.2	1086.6	10	5	18392	6693.9
1941.3	1482.2	10	5	14691	9491.9
26.6	1730.7	10	5	2496	8301.0
363.5	376.1	10	5	4095	9947.2
853.9	1871.8	10	5	14114	5368.6
1339.5	1244.8	10	5	18150	4872.9
2037.5	1375.0	10	5	18882	9434.1
1199.5	666.1	10	5	17887	11091.7
458.9	569.5	11	5	17298	7099.9
874.8	1299.4	11	5	17649	7250.8
342.8	693.7	11	5	19272	4775.5
427.8	1713.0	11	5	20661	6537.6
1291.8	1181.6	11	5	18033	6231.9
1768.5	1371.9	11	5	18666	5499.7
1301.9	1245.6	12	5	18017	11480.3
147.1	1831.2	12	5	21170	5861.0
1407.2	1190.5	12	5	18312	7910.9
229.9	1108.3	12	5	15459	6536.3
234.0	1691.1	12	5	16198	6777.1
349.3	485.1	13	5	21184	6397.7
597.2	438.4	13	5	20725	5866.3
132.2	1876.5	13	5	16975	5867.7
418.1	425.4	13	5	15944	6379.4
514.5	599.6	15	5	19527	6782.3
408.0	454.1	16	5	16704	4981.3
1504.9	1110.1	5	6	885	16291.0
1076.3	1152.7	5	6	508	10843.2
1241.2	910.5	5	6	659	10164.6
900.7	965.4	5	6	4492	11339.9
516.4	722.7	5	6	2689	8470.1
652.2	1121.9	5	6	3307	6212.5
1312.5	1056.6	5	6	7064	5321.6
569.0	962.7	6	6	23498	18091.7
122.9	976.3	6	6	1278	8432.4
187.8	1220.9	6	6	1452	10581.1
240.1	1320.3	6	6	23034	8476.9
314.1	1262.1	6	6	1921	9245.5
603.7	1751.4	6	6	3061	8642.1
713.6	1380.3	6	6	3612	14628.5
733.7	1190.2	6	6	3680	11337.9
761.5	337.8	6	6	262	12572.7
856.8	530.7	6	6	332	10516.8
1076.5	925.4	6	6	5494	10548.5
1159.3	1461.7	6	6	6040	10955.2
1174.3	1422.9	6	6	600	6805.2
1225.5	1118.4	6	6	6495	11244.3
1283.4	1294.1	6	6	6826	11360.1
1295.7	1087.0	6	6	6908	6319.4
1309.6	1026.8	6	6	7053	9093.9
1318.6	239.7	6	6	14970	7950.0
1344.9	796.7	6	6	7318	14144.3
1390.3	1088.5	6	6	15193	10296.6
1599.0	1427.7	6	6	8921	14408.4
1609.4	959.0	6	6	9015	11861.6
1619.1	1688.8	6	6	9076	11736.7
1827.8	518.5	6	6	10137	10275.6
67.1	604.9	6	6	1161	5389.2
77.0	1297.7	6	6	1186	4311.6
122.0	1279.1	6	6	11432	5301.0
265.4	485.7	6	6	1718	5379.0
331.0	618.6	6	6	46	6437.3
346.3	540.7	6	6	2071	7963.1
398.8	572.5	6	6	2271	6631.8
424.1	1899.3	6	6	12532	7208.9
430.1	1180.1	6	6	2380	7080.2
437.4	1062.9	6	6	2376	6196.3
487.3	950.5	6	6	2586	7510.6
491.1	591.6	6	6	2589	9304.4
529.6	1723.9	6	6	2731	5512.4
586.1	880.7	6	6	2966	5367.8
647.3	1054.0	6	6	169	9786.8
650.8	1232.4	6	6	168	7634.8
699.9	681.0	6	6	3534	4669.8
721.9	987.7	6	6	3632	6304.0
755.0	1187.0	6	6	3749	5858.7
781.2	497.9	6	6	3895	5126.6
818.8	1401.0	6	6	4109	6686.1
843.6	514.3	6	6	4244	5247.9
849.6	680.2	6	6	4268	6092.5
861.7	305.0	6	6	4322	7493.3
905.9	331.6	6	6	4514	4496.9
937.8	1913.3	6	6	4687	6423.1
944.2	1868.2	6	6	4721	4308.9
960.1	827.3	6	6	4793	9683.5
992.2	1516.5	6	6	4985	3907.4
1036.6	576.3	6	6	5247	6149.8
1038.0	309.8	6	6	5295	5556.4
1041.0	1773.3	6	6	5308	9142.7
1048.4	1125.3	6	6	5356	4077.8
1053.3	1197.9	6	6	5375	5102.0
1078.8	1235.9	6	6	14226	5595.4
1103.6	1344.9	6	6	5673	6717.1
1110.8	1242.8	6	6	5740	7892.5
1124.4	1352.8	6	6	5801	5268.3
1136.9	1844.6	6	6	5888	8960.5
1145.6	1816.4	6	6	5934	10100.5
1148.3	571.9	6	6	5949	6625.1
1167.9	1601.6	6	6	6084	6346.7
1216.7	8.7	6	6	6442	8970.9
1236.6	1658.2	6	6	6540	7676.8
1277.3	1888.3	6	6	6809	9116.1
1282.1	1806.9	6	6	6848	6451.6
1285.9	200.2	6	6	6883	6500.1
1301.1	1693.4	6	6	6962	7135.8
1310.0	1396.5	6	6	24214	6943.6
1322.4	1138.6	6	6	24233	5769.3
1365.5	1109.3	6	6	7471	5683.7
1372.2	475.5	6	6	7479	4760.3
1374.1	1599.2	6	6	7559	8041.5
1375.1	1372.7	6	6	7548	7777.9
1398.3	147.2	6	6	15218	6677.5
1518.6	1324.8	6	6	8454	7294.8
1521.7	1774.3	6	6	8506	6489.9
1575.5	1335.7	6	6	8837	5420.7
1586.9	414.2	6	6	8893	7559.2
1617.8	834.6	6	6	9092	5457.1
1625.5	33.5	6	6	9125	9637.0
1678.8	1445.6	6	6	9395	7597.2
1705.4	1015.8	6	6	9524	5024.1
1748.7	565.0	6	6	16377	5701.8
1848.6	1428.7	6	6	10217	6109.4
2009.1	1503.8	6	6	10918	6023.6
73.4	1151.1	6	6	11290	11453.2
262.3	691.1	6	6	11989	7685.1
490.3	796.4	6	6	23378	11255.5
503.0	792.6	6	6	23396	11044.0
701.1	1154.3	6	6	13293	9910.4
735.5	922.6	6	6	13363	10277.7
824.8	954.3	6	6	13593	10904.8
171.1	223.1	6	6	11594	7836.6
423.0	922.4	6	6	12519	5177.8
618.9	750.2	6	6	13058	9311.1
722.6	913.3	6	6	3620	5109.6
752.6	887.5	6	6	3776	7161.0
799.6	10.5	6	6	13518	5442.3
1066.7	1337.5	6	6	5447	8568.9
1080.6	998.0	6	6	514	4881.2
1213.8	982.7	6	6	6389	4994.8
1225.3	276.5	6	6	24048	6420.8
1302.9	1780.4	6	6	6943	5019.7
1322.2	312.8	6	6	14992	4973.3
1343.4	784.2	6	6	25295	5221.8
1485.6	1850.8	6	6	15539	5436.3
1612.5	852.0	6	6	15960	5759.6
1692.4	147.6	6	6	16191	11023.5
1850.3	209.6	6	6	16795	9955.4
1992.8	14.1	6	6	17379	5403.1
953.8	1566.4	7	6	4748	12655.7
1552.3	1462.3	7	6	8702	11608.2
147.4	1088.5	7	6	1330	12464.2
193.7	482.2	7	6	11709	9895.9
207.2	934.6	7	6	18	7046.3
237.7	832.7	7	6	1612	8207.9
245.3	656.6	7	6	25571	9153.2
320.7	1108.6	7	6	12196	10697.7
396.3	1191.1	7	6	23269	7050.5
615.4	303.9	7	6	13038	10588.8
615.8	1637.5	7	6	3132	7727.0
653.3	1441.0	7	6	22333	7582.3
871.2	1730.1	7	6	4342	7410.1
876.9	949.4	7	6	23722	11045.0
885.9	1244.1	7	6	4430	9814.2
928.6	1667.3	7	6	4620	9880.4
1041.8	1114.6	7	6	465	6894.5
1122.4	1146.1	7	6	5789	6580.6
1142.8	1912.4	7	6	14425	10165.3
1171.6	1590.0	7	6	598	7382.4
1197.2	270.3	7	6	6267	6080.4
1231.0	1599.6	7	6	6520	12602.2
1232.6	529.3	7	6	25257	7362.2
1259.3	1240.0	7	6	14785	8871.4
1289.0	1846.8	7	6	14880	5846.5
1353.6	2011.7	7	6	15098	13189.6
1386.2	1102.0	7	6	7620	11133.0
1406.9	1800.4	7	6	19063	11836.1
1495.5	1733.3	7	6	15580	10619.6
1562.0	1484.9	7	6	8691	5274.3
1566.3	597.3	7	6	22785	11196.1
1593.1	2004.7	7	6	15866	8024.8
1607.6	1736.0	7	6	9013	8093.5
1673.9	1445.6	7	6	9395	9032.4
1677.5	658.5	7	6	9403	11951.1
1799.1	1926.1	7	6	10015	8198.8
1886.2	1231.8	7	6	16940	5556.1
1920.2	1573.4	7	6	10564	9603.2
1945.2	1834.3	7	6	17200	7671.1
1949.7	1622.7	7	6	22848	7994.8
2017.2	937.3	7	6	17530	7327.4
2031.1	336.4	7	6	17581	7776.9
2032.3	1582.7	7	6	24930	9048.8
111.6	775.2	7	6	11395	6204.7
191.4	498.2	7	6	11672	5611.9
205.5	1158.4	7	6	1493	6624.9
236.0	1440.0	7	6	1595	12807.4
316.0	919.1	7	6	1939	5617.1
348.1	873.6	7	6	12278	5636.4
383.4	924.7	7	6	2189	5090.7
390.7	906.5	7	6	2245	3811.1
409.5	1711.2	7	6	23305	8837.1
442.6	1847.8	7	6	12578	6893.2
472.3	947.2	7	6	23355	3833.4
501.0	1755.7	7	6	12758	5732.7
616.5	1310.1	7	6	3119	3378.4
617.7	1916.4	7	6	3139	6850.5
711.6	1303.3	7	6	3597	5166.1
780.6	1784.3	7	6	3912	6544.7
800.1	1253.0	7	6	3991	3563.8
850.7	726.9	7	6	13660	5994.6
878.8	669.5	7	6	4395	7821.8
1031.6	1087.2	7	6	455	4118.7
1043.8	1467.0	7	6	468	4600.7
1060.8	78.8	7	6	18663	8325.0
1080.2	14.4	7	6	14208	6115.5
1189.3	1886.2	7	6	14572	6741.5
1199.3	1619.9	7	6	14595	5225.7
1274.9	1911.9	7	6	6769	5039.9
1293.0	1499.4	7	6	14899	6789.5
1373.5	2027.7	7	6	7560	7140.5
1397.1	308.8	7	6	7654	8690.8
1399.2	962.3	7	6	15252	5393.1
1539.3	2010.6	7	6	15730	6369.0
1592.7	40.5	7	6	15878	6865.8
1599.9	1713.3	7	6	8957	6210.3
1639.2	1751.9	7	6	19297	8290.8
1720.7	1599.7	7	6	9599	5952.4
1726.1	1840.4	7	6	16325	5334.6
1779.0	1293.9	7	6	16536	5410.2
1782.4	1447.3	7	6	16549	8698.6
1848.7	1770.3	7	6	10211	6867.4
1878.1	1352.9	7	6	10352	5365.3
1900.7	1184.7	7	6	17018	5219.4
1921.2	837.7	7	6	17116	8398.5
1926.3	1056.9	7	6	17123	4223.4
1930.7	393.9	7	6	17153	7056.7
1965.4	1821.3	7	6	17275	11661.0
1969.5	1313.0	7	6	10777	6066.1
2005.5	1311.1	7	6	10890	4140.8
2025.0	1466.6	7	6	11011	7458.8
2026.8	1402.3	7	6	17587	7247.1
293.1	1998.1	7	6	1863	10349.9
621.1	1161.2	7	6	13059	13017.8
1077.0	445.6	7	6	14221	13745.0
1089.6	586.5	7	6	5582	10841.6
1690.6	753.8	7	6	19335	10610.0
1788.8	1839.9	7	6	24696	7234.1
581.3	303.5	7	6	12966	5456.6
745.3	808.4	7	6	18375	4853.2
1726.3	1747.9	7	6	16286	6250.1
1783.4	1959.5	7	6	19417	8697.8
1913.5	63.5	7	6	19549	8000.8
1032.0	1218.0	8	6	5249	11376.9
91.5	1806.3	8	6	11341	5522.0
92.9	1728.4	8	6	17752	10571.3
230.9	782.0	8	6	1589	7304.7
238.9	1009.7	8	6	17905	5893.0
251.1	773.9	8	6	11909	6369.2
273.0	1241.2	8	6	17946	4342.6
440.5	1856.9	8	6	2370	9552.8
576.9	1420.9	8	6	23500	7833.0
610.1	898.5	8	6	13040	11160.5
804.0	2014.7	8	6	13539	16190.9
1037.6	1703.5	8	6	20081	10984.5
1152.9	1291.0	8	6	5975	7973.5
1208.3	1777.6	8	6	6395	11403.9
1259.7	1540.2	8	6	18877	11779.9
1275.4	1038.9	8	6	706	12297.7
1310.2	1933.8	8	6	7029	9610.7
1314.9	670.0	8	6	14961	7420.8
1319.8	1399.7	8	6	22679	7068.4
1363.0	1382.4	8	6	15133	8217.3
1388.1	226.3	8	6	15207	7051.9
1459.2	1460.9	8	6	24440	8799.0
1564.7	1245.1	8	6	8800	12016.2
1648.9	1543.7	8	6	9309	7226.4
1734.4	1752.4	8	6	24655	9172.5
1782.2	661.0	8	6	9948	5624.9
1890.7	1146.7	8	6	22843	6757.6
1918.3	705.2	8	6	17106	13597.0
1991.8	34.6	8	6	10859	8153.3
2000.7	1770.5	8	6	17434	8559.6
194.1	1083.6	8	6	11700	5124.8
222.8	1369.4	8	6	25788	5217.6
284.4	1973.2	8	6	17954	5393.6
368.4	1754.6	8	6	23210	6516.5
421.3	1121.2	8	6	12520	4615.8
442.2	1259.8	8	6	22188	4630.3
538.2	1939.0	8	6	18194	4470.7
593.1	1545.4	8	6	18250	4696.5
606.3	1074.4	8	6	128	6074.4
672.3	1141.9	8	6	13220	6467.3
772.6	1978.0	8	6	13447	6191.8
779.8	915.1	8	6	3897	6779.3
849.9	655.1	8	6	13644	6347.3
924.2	858.3	8	6	13828	6476.8
966.8	1705.6	8	6	13939	7731.1
1079.8	1563.5	8	6	22505	5453.0
1262.2	646.0	8	6	6737	6044.1
1275.3	1322.9	8	6	24131	4976.2
1466.4	516.9	8	6	8134	6937.3
1840.2	1913.2	8	6	10193	7004.7
1895.2	187.5	8	6	16978	6103.9
1897.3	1390.0	8	6	16977	5549.7
1976.8	1022.2	8	6	10790	6064.1
1320.4	1972.4	8	6	18955	10436.7
1556.7	41.3	8	6	15765	9019.8
1592.9	1476.6	8	6	22806	4665.6
862.0	301.6	8	6	20029	6981.7
1172.5	1316.3	8	6	20137	8713.4
1269.6	212.6	8	6	24136	6545.5
1524.1	1122.0	8	6	8540	4354.3
2022.2	985.0	8	6	17575	6645.4
846.2	1719.9	9	6	18455	16807.4
109.8	745.9	9	6	19747	7373.7
140.5	443.5	9	6	17787	11123.6
143.0	982.8	9	6	19767	5736.2
455.9	2011.9	9	6	12609	11418.3
562.6	997.4	9	6	23488	8380.9
1136.3	1553.4	9	6	5814	8344.5
1158.8	1380.2	9	6	6046	13159.6
1162.2	785.6	9	6	18779	11608.5
1240.4	1084.1	9	6	18850	7438.2
1245.9	322.0	9	6	18856	10110.6
40.9	1695.4	9	6	1091	6055.3
48.9	841.9	9	6	22920	7101.4
280.0	370.1	9	6	1783	5272.8
790.1	67.7	9	6	13508	5660.3
934.7	2007.8	9	6	4654	8755.6
1040.0	1603.5	9	6	18645	6079.2
1217.5	1279.4	9	6	20167	5454.9
1244.1	1890.6	9	6	6583	5031.5
1664.1	1487.3	9	6	24630	10762.2
1878.7	1671.1	9	6	25474	6233.7
2015.0	1586.8	9	6	25528	6987.5
1283.2	1316.5	9	6	22641	11316.2
605.5	1036.1	9	6	20648	6877.8
1135.8	744.3	9	6	20125	7225.3
1242.0	1529.5	9	6	14761	4096.9
195.1	862.1	10	6	11689	19883.3
292.5	1685.6	10	6	1867	7886.1
357.4	1082.7	10	6	18041	10111.5
371.5	1796.0	10	6	12385	6590.2
1112.1	54.0	10	6	18722	11063.9
554.9	1095.6	10	6	23460	4406.1
1077.0	1155.0	10	6	23875	7692.6
1180.0	275.5	10	6	18794	5044.3
1187.9	1796.0	10	6	20148	4617.6
1951.8	1612.2	10	6	22848	5189.4
1291.4	124.1	10	6	21222	7647.1
561.5	1277.3	11	6	20634	7611.2
1135.5	103.9	11	6	14399	7295.9
1168.5	1333.9	11	6	23959	7182.3
1211.2	1512.0	11	6	20793	7116.6
1446.5	445.0	11	6	24407	6734.2
1982.9	1536.9	11	6	21315	6490.7
397.3	1844.7	11	6	23274	6114.8
823.2	832.6	11	6	21128	8660.3
1413.1	385.7	11	6	20862	5419.5
1487.2	1208.9	11	6	24468	6015.9
303.8	1658.9	11	6	17973	5032.3
406.7	1574.1	12	6	19879	9391.8
1115.0	1720.3	12	6	21174	12962.6
165.3	1309.2	12	6	22992	5381.7
1792.6	667.2	13	6	24711	5949.3
