## Supplementary material for "Unified nonparametric analysis of single-molecule spatial omics data using probabilistic indices": Data used in the analysis from already existing publications: flgK_merged_spots.txt

spot_coord_i	spot_coord_j	spot_coord_z	spots_fov	spots_cell_id	spot_intensity
621.7	1485.1	7	0	344	3167.0
937.0	1812.4	7	0	1043	2194.7
116.1	1801.9	8	0	3062	2979.9
1125.9	1539.3	8	0	21142	2092.1
297.0	632.9	9	0	20643	2790.4
869.5	111.9	9	0	19103	2750.5
922.1	1685.4	9	0	22143	1920.1
955.4	1366.4	9	0	8033	2716.9
992.3	1239.1	9	0	8067	3111.5
1045.4	450.9	9	0	15847	3264.4
1089.0	1793.6	9	0	16533	2073.3
1426.8	1919.4	9	0	5823	2695.2
1585.5	1614.0	9	0	6245	2880.4
1810.9	1709.9	9	0	6870	4072.4
1293.6	439.6	10	0	20330	2073.0
1224.3	516.8	12	0	17906	2388.4
1317.1	1025.2	5	1	14241	3175.3
1402.3	808.1	5	1	2691	2188.2
637.0	1159.1	6	1	11307	1385.0
1350.8	89.4	9	1	6249	2622.0
229.2	1150.7	6	2	139	1871.3
720.2	619.3	7	2	1089	2653.2
947.5	303.4	8	2	15467	1789.2
1329.9	1526.0	8	2	25614	2551.8
1521.3	471.0	8	2	16235	2402.8
1557.4	1723.3	8	2	3268	2670.3
645.9	711.0	10	2	19223	2285.0
499.2	1414.2	11	2	20418	1760.7
299.5	1280.9	12	2	17424	3213.6
1315.2	930.0	5	3	6986	2670.0
342.5	1151.0	7	3	176	2468.1
373.9	847.7	7	3	3543	1808.0
341.0	911.6	8	3	17734	1495.0
468.9	805.5	9	3	19700	2555.8
370.6	914.1	10	3	19643	4064.7
167.7	1230.9	10	3	19341	1750.4
1360.8	1189.8	6	4	13755	1976.0
267.0	1729.7	8	4	11564	1622.4
484.5	1629.1	8	4	12103	2554.8
1059.7	1280.1	9	4	12681	3623.8
1091.9	1288.0	12	4	12752	2120.8
696.7	1619.2	7	5	19674	2598.6
758.0	263.3	7	5	5837	2183.1
1747.8	477.3	7	5	9174	2520.9
1325.1	1140.0	8	5	12314	2055.3
988.9	1175.5	9	5	14171	2497.6
1327.8	1837.7	9	5	7794	2496.6
117.9	437.0	10	5	14812	2055.9
293.9	1846.5	10	5	3697	2293.4
383.0	1271.4	10	5	4190	2479.7
444.2	301.1	10	5	4464	1625.6
1811.4	1437.1	11	5	16136	1489.0
932.7	851.2	6	6	23783	1756.6
1141.5	624.2	6	6	5899	1817.0
268.9	1417.9	7	6	1744	1874.2
1862.3	1405.8	8	6	10275	1237.4
87.6	1155.0	8	6	11312	2149.1
469.0	793.0	8	6	18140	3130.9
985.4	1948.2	8	6	13979	2353.9
1083.0	1769.8	8	6	5548	2289.7
1312.8	1884.3	8	6	7047	1393.1
1347.0	964.1	8	6	24253	2453.8
1778.5	1597.2	8	6	19410	2068.7
2042.3	1487.6	8	6	25874	2810.6
1591.9	1473.3	8	6	22806	2336.2
1271.0	1575.4	9	6	14822	1740.4
1988.6	1492.4	10	6	25829	2652.1
