## Supplementary material for "Unified nonparametric analysis of single-molecule spatial omics data using probabilistic indices": Data used in the analysis from already existing publications: kgtP_merged_spots.txt

spot_coord_i	spot_coord_j	spot_coord_z	spots_fov	spots_cell_id	spot_intensity
875.0	1542.7	6	0	14016	4107.2
753.7	1040.0	6	0	13258	2065.0
767.1	1434.4	6	0	514	2564.7
948.0	565.1	6	0	1064	1193.7
995.4	1034.8	6	0	12584	2971.9
1068.5	1189.0	6	0	16246	2283.9
1113.3	1503.0	6	0	16863	2470.2
1222.2	614.0	6	0	2114	1404.2
1343.8	661.3	6	0	2410	2677.5
711.9	1177.0	6	0	13148	2249.5
722.9	1532.0	6	0	4004	2461.8
811.0	182.3	6	0	13547	2243.9
1190.5	1395.5	6	0	17645	2404.4
465.7	770.7	7	0	3579	5113.1
506.4	1216.1	7	0	3657	2270.0
507.1	1219.5	7	0	3657	4344.1
1087.6	1756.4	7	0	4934	3422.8
1203.3	1717.5	7	0	5235	3506.8
1436.7	992.6	7	0	2569	1908.1
167.6	1601.2	7	0	3141	1881.7
242.4	201.2	7	0	3264	2377.3
294.3	667.7	7	0	3340	3227.4
358.1	1920.2	7	0	3429	3050.7
365.2	1140.4	7	0	3437	1691.6
650.2	939.4	7	0	3863	1768.4
652.4	2000.2	7	0	3862	2527.9
681.2	1056.5	7	0	13068	1983.4
749.9	419.4	7	0	13249	3138.7
762.2	1082.6	7	0	4095	1039.5
766.6	1178.4	7	0	4114	2083.3
843.5	990.8	7	0	13634	2335.7
949.3	1749.8	7	0	14685	1255.6
973.8	594.0	7	0	4685	1626.4
1005.6	1798.2	7	0	4755	1443.7
1043.5	917.9	7	0	1406	1384.5
1042.8	933.1	7	0	19801	2105.1
1058.1	1770.5	7	0	4877	2254.1
1067.2	1190.0	7	0	16246	2040.6
1116.6	1257.1	7	0	16895	1567.0
1148.4	1136.6	7	0	17153	1403.5
1149.8	1644.6	7	0	5093	1700.3
1210.8	1067.0	7	0	17786	1190.4
1216.1	703.5	7	0	2126	1177.3
1238.1	1727.7	7	0	5334	3478.6
1304.1	1682.3	7	0	2340	2032.6
1553.2	1615.1	7	0	6149	3558.4
1718.2	603.4	7	0	2796	1397.1
1719.8	1217.0	7	0	6657	2391.0
1811.8	1063.0	7	0	6865	1248.8
1826.9	258.5	7	0	6898	2224.1
1899.0	1103.3	7	0	2873	3872.5
1345.6	791.1	7	0	2424	2106.9
529.5	1124.8	7	0	18605	4096.6
712.8	1034.1	7	0	428	2242.8
1118.2	61.0	7	0	8176	3853.5
1306.4	1417.7	7	0	8361	2060.8
17.0	1446.5	8	0	2914	3514.7
396.1	611.1	8	0	3483	2275.9
895.0	502.7	8	0	19141	2278.3
993.7	1953.3	8	0	19613	3287.3
1459.5	2031.2	8	0	5923	3983.2
22.2	1451.6	8	0	2914	2370.2
47.0	425.6	8	0	7356	1940.0
251.7	1568.4	8	0	148	1721.5
268.5	1898.1	8	0	3298	2607.6
272.3	1562.8	8	0	7523	1983.7
303.0	1951.2	8	0	7535	12965.0
977.0	1955.0	8	0	4704	2081.7
989.4	1962.0	8	0	19586	2626.3
1071.4	1219.5	8	0	16320	2095.6
1117.0	920.0	8	0	5011	1956.2
1334.0	1444.8	8	0	2399	1719.7
1453.3	2020.4	8	0	5898	1790.1
1462.1	1532.7	8	0	5936	1634.5
1468.2	1513.4	8	0	5988	1709.4
1470.9	1775.6	8	0	5952	2324.6
1494.2	1661.0	8	0	8490	1697.1
1552.7	503.0	8	0	8527	1953.8
1602.8	2014.7	8	0	8565	2112.3
1646.1	2035.8	8	0	20494	2318.7
1903.3	1045.5	8	0	8765	2261.3
1907.4	1319.6	8	0	7060	2250.6
1038.1	1387.5	8	0	15878	1948.0
1226.1	512.7	8	0	17905	1871.9
1249.4	1216.7	8	0	9530	3030.1
1956.2	451.6	8	0	20594	1903.3
291.7	1964.2	9	0	3330	2704.8
1103.1	1153.1	9	0	16697	2426.8
237.1	717.2	9	0	7509	1633.2
512.1	1568.8	9	0	3667	2209.3
655.1	1596.7	9	0	7694	1333.7
772.4	1024.3	9	0	536	2361.5
771.9	1631.8	9	0	7793	3949.1
797.5	1466.9	9	0	4201	1577.6
1026.1	1577.3	9	0	15753	1615.3
1035.2	1183.1	9	0	15970	1553.0
1088.0	1733.4	9	0	9395	2945.1
1101.2	1786.4	9	0	16658	1662.7
1121.4	140.4	9	0	8177	2667.9
1211.3	615.0	9	0	20198	1461.9
1764.7	1299.3	9	0	9687	1975.3
1793.9	1034.8	9	0	6819	2994.4
785.1	1363.4	9	0	13334	1751.7
1282.7	1432.4	9	0	2312	2570.5
849.8	1055.4	10	0	9177	2357.2
1044.6	572.2	10	0	15922	2946.4
1149.6	1711.3	10	0	17242	3349.4
1896.5	1135.8	10	0	7038	3033.6
394.3	973.4	10	0	9006	2595.3
634.4	461.6	10	0	18627	1310.9
782.8	1363.9	10	0	13334	3141.8
852.5	387.1	10	0	13650	1299.9
1043.2	581.1	10	0	15889	1706.8
1195.0	1165.6	10	0	12793	1651.7
1230.9	694.6	10	0	17958	2627.9
97.0	563.3	11	0	18501	3703.8
664.4	1066.3	11	0	9827	3601.1
728.2	654.9	11	0	18711	2918.8
982.1	827.9	11	0	15389	1428.9
1038.0	1361.5	11	0	15933	1374.2
1663.8	567.6	11	0	10127	1392.0
861.4	373.2	12	0	19071	1614.5
1002.1	495.7	12	0	19652	2870.7
42.4	642.2	12	0	12881	1786.6
930.4	558.8	12	0	10347	1778.2
1062.0	1146.5	12	0	16080	1763.2
1084.0	1653.4	12	0	21060	1129.0
1348.4	2014.2	12	0	18255	2078.4
1009.1	1510.9	12	0	15251	1243.9
1058.5	1703.9	13	0	9985	1762.4
1124.4	1819.5	13	0	20041	6181.8
796.0	450.0	13	0	11063	1585.8
1037.2	317.7	13	0	15919	1442.2
124.8	1689.3	14	0	11294	2269.3
730.6	307.0	14	0	13184	1660.8
1228.8	455.4	14	0	21223	2680.1
508.5	1160.0	15	0	11016	1510.1
963.8	1434.5	15	0	14876	1938.6
924.7	263.6	17	0	14249	1920.8
704.7	859.7	5	1	11717	3168.9
725.0	868.5	5	1	11720	1312.3
783.8	816.1	5	1	1121	1932.2
1351.9	941.3	5	1	12010	1821.7
683.6	204.6	5	1	906	1794.4
696.5	998.7	5	1	12671	2198.0
910.6	1282.7	5	1	1447	1764.4
944.8	1686.9	5	1	1522	5365.1
997.1	1704.8	5	1	1649	1842.4
1010.2	1116.9	5	1	1683	1534.1
1010.2	1152.1	5	1	1669	2723.5
1221.6	859.2	5	1	2234	2132.4
1272.7	1591.5	5	1	2357	2418.7
1097.8	631.3	6	1	5703	2997.5
1271.6	1068.4	6	1	11957	2376.9
1521.0	873.3	6	1	2936	2852.0
1729.3	1161.9	6	1	3295	2836.4
675.8	1370.8	6	1	887	3122.3
741.8	560.0	6	1	1026	2313.1
755.8	794.3	6	1	1054	3400.5
763.6	1172.4	6	1	13000	1524.4
770.5	1178.6	6	1	13000	1580.6
772.0	1055.0	6	1	12991	3820.0
778.2	1094.7	6	1	11811	1293.4
828.5	1078.6	6	1	1245	2029.7
940.3	1279.0	6	1	1513	1663.5
944.2	1686.0	6	1	1522	6889.1
1103.8	713.0	6	1	13503	3316.9
1124.9	682.4	6	1	1986	1556.2
1369.3	1047.9	6	1	14408	2157.9
1529.0	938.8	6	1	2938	2348.6
867.6	728.0	6	1	5321	2520.0
1705.3	848.9	6	1	6983	3529.4
10.6	1444.5	6	1	3556	2447.5
168.5	1219.4	6	1	3895	3905.6
237.3	946.7	6	1	4034	1709.2
294.4	668.5	6	1	4164	2072.0
529.9	195.2	6	1	4649	2013.9
538.0	256.3	6	1	4665	1743.6
927.4	1951.6	6	1	5435	2584.0
980.4	1141.7	6	1	1609	2375.1
990.7	1164.8	6	1	5511	2146.8
1362.3	1703.2	6	1	6266	2000.0
1365.2	966.3	6	1	14396	1815.5
1399.1	126.5	6	1	15864	3413.2
1458.2	770.8	6	1	2810	1551.0
1554.0	732.4	6	1	14979	2063.5
1616.8	930.0	6	1	16054	1374.9
1652.2	1411.0	6	1	6890	4113.7
1796.4	1941.2	6	1	7197	3488.3
1915.9	1167.0	6	1	7454	2133.7
67.0	937.7	7	1	199	3518.4
340.7	1358.1	7	1	12203	4318.5
364.9	1048.6	7	1	404	1578.6
592.8	1022.1	7	1	12344	1567.6
688.7	760.1	7	1	908	2125.8
1168.2	385.7	7	1	2083	2092.6
1632.4	1431.9	7	1	6837	2949.8
1845.8	1845.4	7	1	16103	9081.2
1965.6	1764.0	7	1	7593	2782.1
18.8	1816.9	7	1	3587	2153.0
54.5	1060.9	7	1	12135	1581.8
156.2	668.3	7	1	12151	2013.0
223.2	976.8	7	1	3999	2549.6
244.8	650.7	7	1	316	2110.2
460.4	1382.3	7	1	4493	2452.6
618.8	1736.3	7	1	4852	3067.9
638.7	260.1	7	1	4921	3099.6
663.3	935.7	7	1	12538	1767.6
665.8	776.2	7	1	4981	2412.7
720.0	1111.9	7	1	12826	1418.2
751.6	1433.2	7	1	1042	2748.4
756.3	793.0	7	1	1054	1367.4
774.7	149.2	7	1	5149	2519.6
828.3	1307.1	7	1	5243	1741.2
845.0	2025.4	7	1	5273	1845.2
861.9	1381.9	7	1	1320	1803.5
908.6	870.7	7	1	1444	1792.3
1155.3	738.6	7	1	2074	1951.7
1235.9	181.9	7	1	5940	2142.8
1275.1	1019.2	7	1	2363	1705.7
1318.3	1659.0	7	1	2440	2473.8
1356.2	939.1	7	1	12010	2906.3
1550.4	1303.3	7	1	2990	2198.0
1614.9	633.5	7	1	3128	1910.8
1671.0	1273.6	7	1	3209	2161.2
1811.8	1658.7	7	1	8885	3052.4
1845.3	1312.4	7	1	7315	2556.2
1936.0	309.8	7	1	7506	2979.1
2000.2	962.2	7	1	7699	2145.8
826.1	1135.8	7	1	15556	4982.0
930.8	206.0	7	1	8409	4134.4
320.8	17.5	7	1	8066	1957.6
519.7	363.7	7	1	4639	2117.2
640.0	1141.3	7	1	807	2878.1
1181.5	1496.5	7	1	8534	1947.2
1596.8	709.1	7	1	6760	2920.1
1613.7	245.4	7	1	6780	4466.8
428.9	1547.3	8	1	4443	4123.7
512.1	651.1	8	1	4624	3544.6
621.4	903.8	8	1	11183	3607.6
627.0	801.8	8	1	777	6099.7
633.2	1698.4	8	1	8248	2600.9
711.9	1110.8	8	1	12827	4681.0
722.9	882.5	8	1	11733	3844.9
1085.9	2018.3	8	1	5684	3467.1
1485.0	1086.1	8	1	12083	3308.9
1511.5	201.9	8	1	6586	3338.2
1520.7	728.4	8	1	8761	3048.8
131.4	336.4	8	1	15235	2558.3
330.6	1968.4	8	1	8070	4452.5
510.5	767.5	8	1	4610	2608.3
587.8	262.1	8	1	8218	2833.8
601.1	1783.1	8	1	15392	3372.5
614.6	934.0	8	1	762	1516.8
622.8	936.2	8	1	762	1303.1
725.4	858.0	8	1	11781	2009.5
1315.5	71.4	8	1	6124	2025.3
1446.8	631.6	8	1	6443	2495.3
1836.3	1748.8	8	1	7286	2553.4
1999.3	1615.2	8	1	7705	3299.6
550.7	1733.3	8	1	4717	3056.6
281.2	69.3	8	1	8036	1308.0
509.4	39.6	8	1	15332	1659.9
649.2	260.1	8	1	8267	2936.5
665.5	986.5	8	1	11470	2425.7
806.8	1138.6	8	1	13133	1947.0
1866.2	868.5	8	1	16107	2249.8
599.4	917.2	9	1	16897	3341.7
617.2	947.0	9	1	11196	3046.9
814.2	1087.9	9	1	11822	3465.9
818.1	1128.3	9	1	1228	4447.6
1387.6	842.5	9	1	14466	2925.1
206.1	626.2	9	1	11143	2395.4
207.4	471.8	9	1	7981	2326.8
255.4	94.9	9	1	8016	1911.8
598.6	1162.8	9	1	12361	3454.9
624.9	147.0	9	1	4883	2299.3
703.2	1034.0	9	1	11670	1939.9
730.6	855.8	9	1	11781	1484.0
1460.3	914.5	9	1	15953	1226.5
1704.4	1313.9	9	1	16077	2694.0
586.5	936.9	9	1	9669	1892.7
775.3	613.1	9	1	9697	2572.1
1571.7	1054.8	9	1	15018	2599.4
1676.0	635.2	10	1	16073	3845.2
115.1	994.6	10	1	12149	2638.1
498.8	657.3	10	1	9902	1988.1
652.6	936.2	10	1	12540	1556.0
701.4	2002.5	10	1	9215	6413.2
1470.2	906.2	10	1	14752	2713.9
1240.4	952.3	10	1	16497	2120.5
705.6	1010.5	10	1	11675	2406.5
691.0	1008.6	11	1	12676	3369.1
1820.6	1796.8	11	1	16098	2278.3
166.8	1479.0	12	1	16626	2267.4
579.6	1077.8	12	1	10122	2116.9
662.8	1007.6	12	1	11484	2039.6
673.8	973.5	12	1	12560	1835.0
698.7	1038.1	12	1	16682	5983.8
700.2	900.1	12	1	16679	1798.2
747.3	972.0	12	1	16367	2055.4
711.4	1135.0	12	1	12785	1809.1
795.0	1032.0	12	1	13086	1406.1
759.3	1026.9	13	1	12922	2023.0
798.8	938.2	13	1	13094	1529.5
620.8	901.5	13	1	11190	2516.7
1408.2	1405.5	13	1	10481	2463.0
816.6	1162.1	14	1	16968	1468.7
676.9	1157.5	15	1	11554	1248.6
718.4	879.3	16	1	10676	2040.9
730.1	1089.9	16	1	12843	1899.7
1255.2	766.0	16	1	10817	1968.9
1611.7	422.4	16	1	10826	2582.8
730.0	1065.9	17	1	16716	2225.3
776.8	1169.0	19	1	17184	1838.6
745.2	840.8	5	2	1145	1996.2
606.1	1239.0	6	2	755	5619.0
764.8	1260.0	6	2	1203	3374.3
1599.0	1273.3	6	2	24931	3603.7
544.3	1289.8	6	2	592	2030.4
553.9	904.6	6	2	614	2624.2
560.3	913.3	6	2	24465	1947.1
675.0	1540.0	6	2	957	3816.6
766.5	864.7	6	2	1231	1790.7
775.7	1387.0	6	2	1246	1507.3
871.4	1533.9	6	2	1606	2615.2
876.5	834.0	6	2	1617	1662.6
883.1	1568.1	6	2	1630	1476.5
1057.2	1289.7	6	2	8769	1607.9
1165.7	1398.1	6	2	2186	3061.6
1196.0	650.7	6	2	2245	6060.7
1211.0	642.0	6	2	2305	8658.8
1297.7	1312.6	6	2	2573	1221.3
1377.4	1225.1	6	2	2790	1359.9
1401.5	1511.2	6	2	2861	1613.1
1587.3	1076.6	6	2	3362	1937.5
1624.6	1208.8	6	2	11604	2140.2
1683.9	463.7	6	2	3575	2275.1
1744.9	1165.9	6	2	12465	2979.7
586.1	1419.6	6	2	6580	4940.2
365.2	746.3	6	2	5553	3224.1
529.1	1297.1	6	2	6300	1799.2
872.2	1263.4	6	2	8081	2721.2
1096.4	1295.6	6	2	8908	2335.3
1104.4	1658.5	6	2	8909	2096.8
1189.1	658.4	6	2	9285	9822.2
1288.6	1670.9	6	2	9728	2652.1
1340.4	883.7	6	2	9947	1932.2
1719.8	1288.9	6	2	16596	3934.6
1789.9	1065.4	6	2	12841	3642.7
243.7	1297.7	7	2	4867	2438.2
360.0	1247.4	7	2	5523	3058.6
449.1	1083.1	7	2	5946	3098.7
643.1	817.2	7	2	869	2167.9
702.2	931.9	7	2	1044	2023.0
1300.9	1347.5	7	2	9811	3948.8
1421.9	1161.3	7	2	10392	3438.3
1442.3	1705.8	7	2	10500	3649.0
1667.6	1363.2	7	2	11942	1931.7
1758.2	1536.5	7	2	16655	3161.1
49.7	1522.1	7	2	3905	2561.1
114.7	1768.4	7	2	25034	1852.6
120.4	1767.1	7	2	25034	2493.1
145.7	852.2	7	2	14116	3162.0
189.4	262.9	7	2	4564	1810.9
195.0	867.3	7	2	4566	2459.3
195.1	1314.6	7	2	4593	2490.3
220.4	248.8	7	2	14300	2884.2
241.6	210.2	7	2	4891	1379.5
346.6	283.0	7	2	5434	2716.7
390.6	1321.4	7	2	5673	1447.4
398.2	1435.2	7	2	369	1764.3
422.7	1601.8	7	2	5829	1766.0
432.8	935.5	7	2	5878	2903.1
458.2	1741.3	7	2	5992	2685.1
460.2	1110.8	7	2	447	1411.3
531.9	801.6	7	2	562	2599.3
542.5	1254.7	7	2	589	2053.3
647.3	201.0	7	2	6875	1817.2
655.2	808.5	7	2	6977	2120.9
711.3	1536.9	7	2	7185	2026.5
730.5	1251.4	7	2	7298	1276.9
745.1	1181.5	7	2	7385	2477.6
801.9	1381.1	7	2	1372	1729.0
828.7	1135.2	7	2	7894	3247.1
831.5	1656.5	7	2	7810	1416.4
937.3	1711.3	7	2	15452	2255.6
941.5	494.1	7	2	8350	2335.2
990.1	94.3	7	2	8536	2193.9
1000.4	956.9	7	2	1877	1935.2
1031.9	581.2	7	2	1932	1476.1
1165.4	1068.3	7	2	2167	1982.1
1250.7	1317.5	7	2	9547	2055.5
1267.7	298.5	7	2	2458	1944.9
1359.1	381.6	7	2	10053	1696.7
1361.8	780.9	7	2	10060	3234.2
1384.3	1094.6	7	2	10191	1936.3
1476.4	1720.5	7	2	10676	1872.3
1480.5	458.4	7	2	24854	1548.7
1489.3	1206.7	7	2	10778	1507.8
1495.4	2030.3	7	2	10813	3040.1
1541.0	1345.0	7	2	3200	2646.9
1548.5	548.2	7	2	24896	1694.8
1589.1	707.3	7	2	3343	2299.5
1621.2	564.7	7	2	3454	1625.8
1667.4	1261.6	7	2	11916	1701.7
1685.3	1704.6	7	2	25881	2580.2
1803.1	386.3	7	2	12924	1866.7
1807.6	1880.1	7	2	12965	1407.6
1999.4	83.2	7	2	13751	1345.5
2024.1	1455.6	7	2	17117	2094.7
59.8	1861.4	7	2	3980	5218.9
289.4	1744.5	7	2	5140	2388.4
501.8	1297.5	7	2	14860	2564.7
138.5	799.1	7	2	14102	1433.5
229.9	1323.4	7	2	4751	1424.6
362.8	1323.2	7	2	14630	2144.2
427.6	1470.4	7	2	14756	2822.4
486.4	1448.8	7	2	14850	2140.5
533.1	1303.2	7	2	14917	1536.9
613.1	1513.7	7	2	6682	2359.0
785.1	613.9	7	2	15260	2382.8
1165.6	1289.2	7	2	15691	2003.1
1463.6	1823.7	7	2	16109	2085.8
1481.2	39.7	7	2	16133	2945.3
1797.6	1365.0	7	2	12888	1281.1
1811.9	884.8	7	2	16770	4173.3
215.1	2034.1	8	2	14307	5500.6
221.1	96.8	8	2	14327	3160.8
379.8	1329.4	8	2	14675	3786.9
454.2	1186.2	8	2	25250	1702.9
463.7	1035.8	8	2	6012	4359.8
571.4	889.5	8	2	6501	3216.8
589.4	1397.4	8	2	714	5163.2
703.5	1843.5	8	2	7187	2845.1
802.1	1275.7	8	2	7759	2927.0
826.4	1397.3	8	2	1461	2275.0
883.0	1896.7	8	2	8085	1872.5
1039.3	1141.2	8	2	8707	4196.7
1043.9	550.3	8	2	8724	1965.1
1061.1	1852.4	8	2	15586	4124.8
1261.0	714.0	8	2	2442	1415.8
1353.3	305.0	8	2	10052	1683.0
1510.0	1648.8	8	2	10907	2055.4
1662.3	929.2	8	2	11926	4092.3
1666.1	1801.0	8	2	16504	2163.0
1706.8	1493.4	8	2	3607	1663.0
40.6	1455.1	8	2	3896	1310.1
120.7	1768.7	8	2	25034	3141.7
140.4	1685.7	8	2	4211	2165.7
160.6	1329.2	8	2	4389	2015.4
173.8	1494.2	8	2	4466	3654.4
187.7	135.2	8	2	14252	1319.5
225.7	1209.7	8	2	4739	1741.4
283.1	760.4	8	2	5142	2763.3
371.4	404.4	8	2	5556	2986.4
390.1	1308.7	8	2	14685	1724.5
426.0	1468.2	8	2	14756	2366.6
491.8	2011.9	8	2	14856	2459.9
493.9	871.1	8	2	6138	981.6
558.2	930.7	8	2	6435	3328.4
563.7	1011.9	8	2	6479	1562.6
618.0	1713.6	8	2	6750	2267.0
697.6	112.0	8	2	7144	2178.0
718.0	2013.6	8	2	15158	2191.7
862.4	1164.4	8	2	26391	2553.3
892.0	1981.4	8	2	8137	2546.9
898.8	1513.8	8	2	26126	1821.8
921.3	1333.4	8	2	25469	2325.0
957.5	1961.7	8	2	8394	1690.3
1043.3	1148.3	8	2	8729	2857.2
1194.6	1627.5	8	2	9299	1612.0
1218.4	1712.3	8	2	9405	1923.5
1240.2	658.6	8	2	2384	2551.3
1382.8	1348.1	8	2	10218	1982.6
1384.4	1564.7	8	2	26192	4638.1
1435.4	1659.7	8	2	10491	2696.9
1470.4	1357.3	8	2	16120	1233.9
1536.4	466.2	8	2	11094	3822.5
1537.4	73.6	8	2	11101	6316.3
1605.7	1813.8	8	2	11594	3757.0
1611.3	432.9	8	2	11554	2580.1
1662.9	1734.4	8	2	11900	2307.7
1793.1	1437.1	8	2	12850	2175.2
1939.2	273.9	8	2	16995	2117.2
218.4	913.8	8	2	4737	3780.5
340.1	1259.9	8	2	17454	3056.4
1455.2	1058.3	8	2	18238	4649.0
1469.2	1043.3	8	2	10627	2094.7
1379.5	1788.4	8	2	10171	2268.2
1573.8	1312.6	8	2	18379	2598.1
1655.6	1707.8	8	2	25865	2778.9
1916.9	1804.9	8	2	18698	2823.3
180.9	96.2	9	2	14208	2483.5
496.6	1053.6	9	2	6126	2617.4
914.8	1627.6	9	2	15432	4049.2
920.2	1687.9	9	2	8281	3046.7
1663.6	1697.0	9	2	11859	5359.8
1766.1	1472.9	9	2	12706	2599.7
1892.1	68.9	9	2	13330	2599.7
200.0	1915.3	9	2	4694	2824.4
238.1	1413.3	9	2	4868	1740.9
278.3	1288.2	9	2	25128	1630.7
314.8	1187.3	9	2	17436	1594.7
389.2	1914.0	9	2	5681	5989.8
589.7	1529.1	9	2	14969	2322.5
611.4	804.3	9	2	17672	1565.1
639.1	849.4	9	2	6877	2062.1
655.6	810.1	9	2	6977	2311.4
664.5	1001.1	9	2	17711	1711.4
671.9	1560.0	9	2	7004	2452.7
706.0	911.1	9	2	1048	2850.1
1164.3	873.5	9	2	24662	2249.2
1170.5	1180.2	9	2	2194	2154.2
1233.0	1722.1	9	2	15769	2197.8
1323.7	1855.1	9	2	15883	2531.3
1385.9	1118.1	9	2	15975	1502.9
1426.0	134.6	9	2	16040	1958.6
1575.7	957.3	9	2	18378	2370.9
1626.0	1854.1	9	2	16419	1860.2
1674.4	1592.4	9	2	11973	1785.7
1762.9	1779.8	9	2	18595	3362.9
1814.1	1386.5	9	2	12910	1768.0
1819.4	1408.8	9	2	16784	3135.9
2021.4	1955.9	9	2	13831	2182.9
769.0	1572.4	9	2	20630	3052.6
1777.4	1233.9	9	2	16706	1795.0
154.1	1135.7	10	2	14138	2077.1
273.5	793.8	10	2	17395	3334.7
785.6	845.2	10	2	15264	1454.4
826.0	892.4	10	2	7869	3008.4
77.1	1784.9	10	2	17198	2713.8
150.8	31.0	10	2	14131	1958.1
243.9	1670.8	10	2	25097	4167.5
340.2	1186.1	10	2	5457	2087.2
347.3	1372.6	10	2	14608	1659.7
1563.5	1306.5	10	2	25785	1902.9
742.3	2004.4	10	2	20600	1841.4
676.4	863.8	11	2	26373	2795.2
301.6	914.4	11	2	20293	1077.2
521.0	1308.8	11	2	6238	3315.4
545.1	1441.7	11	2	20455	2632.7
1378.0	1426.7	11	2	18142	2343.7
1401.4	1433.4	11	2	18164	1696.7
1527.1	1040.9	11	2	21053	1223.0
1762.8	1972.0	11	2	18590	3241.7
1439.9	1607.4	11	2	19707	2030.3
144.6	243.0	12	2	20187	3061.9
545.1	1312.4	12	2	20450	2836.2
635.0	1396.0	12	2	21580	2080.3
898.5	1957.7	12	2	20719	3063.7
183.3	1278.2	12	2	17298	2790.6
184.8	1913.0	12	2	25056	2635.3
300.8	1438.0	12	2	21411	987.8
489.7	1437.2	12	2	19088	2143.7
642.9	1397.5	12	2	21580	1610.8
746.8	895.9	12	2	19322	1510.3
1351.4	1277.6	12	2	21824	1506.4
685.1	1359.5	12	2	22441	2677.3
193.2	1680.8	12	2	21358	2035.6
322.3	1227.8	12	2	25160	1929.1
1459.9	1448.4	13	2	22666	2167.7
297.6	1424.3	13	2	21413	2190.3
361.2	1025.0	14	2	21445	2961.6
1355.0	1478.3	14	2	23109	2059.7
596.9	1385.7	14	2	21565	2772.7
504.5	1296.9	15	2	23550	3174.4
1400.2	1331.2	17	2	23415	3396.1
731.4	1318.9	19	2	24026	2323.0
1447.0	726.3	19	2	23814	2100.1
685.3	621.5	4	3	508	4973.6
851.0	860.1	5	3	17987	2772.0
911.1	901.1	5	3	792	5217.6
961.3	791.3	5	3	21177	2901.9
383.2	1421.2	5	3	17781	1096.1
402.5	1190.2	5	3	258	1582.5
509.6	731.3	5	3	17851	2147.1
637.8	968.1	5	3	477	3608.2
902.5	915.2	5	3	775	1687.7
1234.4	1226.3	5	3	1322	1872.6
1317.3	1126.6	5	3	1407	2020.9
285.4	962.4	5	3	2991	3786.7
302.5	1271.0	5	3	3133	5975.1
849.0	1119.3	5	3	5246	6844.0
1001.9	873.0	5	3	18188	3993.3
1036.6	745.3	5	3	21238	6799.3
97.5	1216.6	5	3	2020	2016.3
525.1	1133.7	5	3	4238	2865.4
542.9	611.5	5	3	4300	2264.4
698.6	1762.7	5	3	4786	2522.1
719.7	1173.4	5	3	4834	1393.5
772.3	1397.8	5	3	5006	2136.7
779.1	1378.4	5	3	5034	2661.1
946.6	1349.8	5	3	5624	2336.4
1168.0	765.3	5	3	6422	2298.0
1189.1	462.2	5	3	6488	2998.1
1198.0	1856.5	5	3	14327	2805.8
303.9	1294.9	6	3	3145	6758.3
117.0	958.3	6	3	2073	3353.5
343.3	1140.6	6	3	3371	4154.7
380.6	1602.2	6	3	3581	3009.4
428.7	1436.2	6	3	3799	1617.3
554.0	1626.1	6	3	4345	3268.5
876.8	1428.4	6	3	5375	3449.7
880.4	206.2	6	3	5369	3242.8
1051.5	1008.9	6	3	5980	2563.7
91.0	1263.9	6	3	1976	2987.7
94.3	1098.9	6	3	19262	1461.6
181.3	997.0	6	3	2412	3089.7
191.5	843.5	6	3	2465	1135.6
231.5	619.9	6	3	19391	1429.5
275.4	715.1	6	3	2971	3087.9
304.2	1275.5	6	3	3133	4834.1
320.5	1749.8	6	3	3207	2556.6
347.2	924.5	6	3	181	1044.8
357.5	698.1	6	3	3439	1671.8
388.6	484.4	6	3	17779	2847.7
416.8	1153.8	6	3	3772	3715.8
482.0	579.9	6	3	4086	1557.4
501.8	549.9	6	3	4141	1405.9
535.6	556.3	6	3	4276	1901.1
586.8	1371.4	6	3	10426	2630.8
647.7	1556.1	6	3	4610	3466.7
668.6	777.5	6	3	495	1480.2
680.8	802.3	6	3	19753	6473.7
741.8	1273.6	6	3	4913	4919.1
844.7	1122.1	6	3	5246	2773.9
891.4	1752.1	6	3	10877	2435.8
909.2	1390.2	6	3	799	2623.2
962.0	386.2	6	3	5690	3636.7
998.0	1345.9	6	3	5811	1844.6
1005.7	189.5	6	3	5837	1937.2
1107.8	839.2	6	3	21251	2732.9
1127.5	910.4	6	3	6185	2312.9
1142.3	1809.9	6	3	6315	1689.6
1181.1	1407.0	6	3	1218	1514.5
1204.0	1416.9	6	3	1254	1566.6
1227.6	1292.1	6	3	1314	1135.4
1228.7	233.0	6	3	6662	2289.4
1305.6	373.9	6	3	6983	3299.3
1390.9	854.3	6	3	7209	2377.4
1403.7	1075.1	6	3	14518	2168.3
1436.8	438.8	6	3	7405	1341.9
1514.6	77.5	6	3	12020	2788.0
1688.4	616.0	6	3	8105	1940.6
1744.7	1087.1	6	3	8255	1337.7
1753.4	854.0	6	3	8274	2529.9
1802.8	288.8	6	3	12700	2056.4
1911.6	1678.1	6	3	22038	2102.9
326.6	2033.4	6	3	9842	6755.3
1761.0	1440.7	6	3	8318	3363.7
105.8	1522.8	6	3	9259	1577.4
530.0	444.5	6	3	10325	2049.6
583.1	2003.5	6	3	10429	2916.5
733.4	1709.3	6	3	14071	1757.8
740.2	1869.7	6	3	10669	2437.5
926.0	1695.5	6	3	814	2334.1
1025.0	961.8	6	3	5889	2065.1
1086.4	358.8	6	3	11180	1443.2
1121.6	965.1	6	3	1115	2272.3
1362.7	1458.4	6	3	14474	1840.8
1418.2	973.4	6	3	11806	1820.2
1610.4	1432.5	6	3	12195	2253.0
1616.6	1941.7	6	3	12215	2632.8
1629.2	87.7	6	3	12235	1980.3
1634.3	1613.4	6	3	12257	1825.6
1667.8	1667.9	6	3	8056	3308.8
1726.0	1112.5	6	3	8187	1796.4
1745.1	896.2	6	3	14804	1569.1
1777.9	1961.6	6	3	12640	3070.0
1806.9	1174.1	6	3	12759	2281.9
1818.0	956.1	6	3	12776	1396.7
2031.4	1498.1	6	3	8943	1680.9
186.5	999.5	7	3	2412	6538.2
1416.0	1407.9	7	3	1518	1610.8
163.4	521.5	7	3	2281	1625.7
209.4	941.2	7	3	2576	2341.7
415.6	819.1	7	3	3787	3240.3
478.1	850.7	7	3	4045	2392.0
487.9	420.2	7	3	4093	2613.2
882.1	557.9	7	3	14139	2168.3
893.9	1413.7	7	3	5427	3965.8
1306.5	467.7	7	3	6979	2243.8
1367.3	1294.6	7	3	20374	2281.4
1455.4	1071.0	7	3	7475	3815.4
1580.5	1033.9	7	3	1607	2199.9
1600.9	1005.6	7	3	20429	3109.4
1640.1	67.4	7	3	12261	3306.7
1698.3	1722.3	7	3	8121	3418.4
81.5	1243.9	7	3	1966	1457.5
103.2	845.2	7	3	9237	1951.3
271.5	1395.6	7	3	9684	2371.4
302.8	1293.3	7	3	3145	5042.4
309.5	1135.8	7	3	19542	1827.6
347.5	215.0	7	3	9904	1395.8
356.7	1445.5	7	3	3463	3289.3
382.9	1224.7	7	3	19654	1438.5
468.9	421.5	7	3	4041	1536.3
523.7	574.6	7	3	4229	1370.9
544.7	843.7	7	3	4289	2899.4
598.3	1192.1	7	3	4479	2791.7
658.0	1546.2	7	3	4634	1978.9
828.1	20.1	7	3	5183	1774.2
974.4	1695.5	7	3	21161	1743.0
1104.2	1771.4	7	3	11222	2231.6
1123.1	335.7	7	3	6178	1908.0
1183.4	1444.9	7	3	1219	1070.9
1301.0	1333.7	7	3	6964	2005.1
1619.6	1417.1	7	3	12217	2085.5
1663.1	1837.0	7	3	21847	1300.3
1708.9	194.9	7	3	12459	2302.1
1740.1	69.6	7	3	12536	1678.6
1760.8	1988.2	7	3	12606	1870.8
1768.1	332.8	7	3	8299	2316.4
1791.8	1969.1	7	3	12668	2844.1
1876.6	942.5	7	3	8615	2052.5
1893.9	1759.1	7	3	20812	1639.9
1925.6	647.1	7	3	13165	2334.0
1929.9	1769.0	7	3	20908	2134.7
1944.2	714.6	7	3	13229	1716.3
431.7	1160.3	7	3	3819	3759.3
1001.9	696.1	7	3	18222	2286.3
1840.7	1321.4	7	3	14927	2124.4
1978.1	1250.2	7	3	15087	2120.4
86.8	488.8	7	3	13608	2235.4
511.1	1773.3	7	3	13951	2660.5
668.9	919.8	7	3	14029	1789.6
839.9	841.6	7	3	17979	3469.6
1479.7	768.5	7	3	11932	2402.9
1549.4	1105.4	7	3	1590	1211.4
1966.4	700.1	7	3	15073	1995.3
1528.2	2034.1	8	3	15553	5000.5
388.9	1991.9	8	3	10024	3057.6
662.5	433.2	8	3	484	4370.4
1103.9	1622.2	8	3	11220	1948.3
1118.5	1395.5	8	3	18539	3471.7
1132.6	1312.1	8	3	6247	2728.0
1162.6	1468.7	8	3	14305	3182.5
1572.0	1831.5	8	3	14639	2270.5
49.9	1502.9	8	3	13580	3472.1
250.9	675.6	8	3	22164	2920.8
261.7	319.5	8	3	2912	1403.2
436.9	417.4	8	3	15253	1803.4
521.5	498.3	8	3	13956	2580.9
642.1	1797.0	8	3	14016	3319.8
849.7	1345.2	8	3	10815	2369.6
907.0	707.3	8	3	5478	1388.1
1084.2	916.8	8	3	18401	1325.8
1098.1	723.7	8	3	1053	1589.6
1099.4	912.4	8	3	11213	1362.6
1378.2	1858.6	8	3	11727	1365.8
1776.9	1860.9	8	3	20555	1859.5
1875.3	1764.4	8	3	12994	3199.6
742.9	1833.0	8	3	15316	4223.1
1138.0	761.9	8	3	21314	1814.7
1353.4	877.3	8	3	14467	1894.3
1409.3	1068.1	8	3	15512	846.9
268.9	1913.7	9	3	9680	3193.0
314.0	414.1	9	3	21104	2622.5
377.5	955.1	9	3	19656	2005.5
531.3	2024.1	9	3	19718	3672.7
1119.0	1452.4	9	3	6183	2254.4
1762.5	1755.5	9	3	15658	3168.6
1922.6	1710.8	9	3	22059	2278.4
141.2	895.5	9	3	19304	1766.4
646.2	1794.5	9	3	14016	3282.9
1029.1	1553.0	9	3	15370	1669.9
1119.8	1704.8	9	3	20044	2126.8
1121.4	1480.3	9	3	20047	2312.4
1296.0	824.4	9	3	20343	1892.5
1360.0	1799.3	9	3	11707	3640.5
1689.8	1534.6	9	3	21863	2313.9
1708.3	1143.7	9	3	20478	2259.1
1810.0	1522.0	9	3	22413	3214.0
1126.3	840.9	9	3	18613	2301.1
1035.0	740.0	9	3	21355	1102.7
1733.6	1909.9	10	3	21891	2813.1
856.2	873.6	10	3	17993	2074.4
1021.0	639.5	10	3	5896	2145.3
1168.7	1826.7	10	3	20168	1771.5
1304.2	504.4	10	3	11575	4025.6
1855.5	746.4	10	3	20725	1728.7
1915.6	1905.1	10	3	22534	1807.2
1673.7	2015.1	10	3	22633	3169.1
235.5	29.8	10	3	16253	2130.2
1935.8	1884.9	11	3	22074	1476.3
1355.9	1971.4	11	3	22343	2250.4
1623.2	1884.4	11	3	16425	2610.3
62.9	1330.9	11	3	15155	3054.0
1180.3	620.2	11	3	21755	2995.3
1247.4	1855.2	11	3	16377	3233.3
1130.6	1388.0	12	3	20109	1707.5
822.4	1426.5	13	3	17054	2554.9
1151.2	675.9	16	3	22664	1362.8
954.6	701.9	17	3	18071	1908.4
1058.8	789.0	17	3	21601	2577.2
1059.5	789.9	18	3	21652	2310.6
1129.7	1025.6	4	4	2180	2241.4
1138.7	1012.1	4	4	2199	8512.3
729.5	1160.2	5	4	147	3963.3
1012.3	837.7	5	4	1930	2278.8
379.0	707.3	5	4	11862	1495.5
548.7	1136.7	5	4	1147	2904.3
862.3	1386.9	5	4	1625	1983.6
901.5	1475.1	5	4	1696	1532.3
954.5	1729.1	5	4	12522	1992.8
981.9	1644.3	5	4	1861	1744.6
996.1	1038.7	5	4	1887	2520.4
1064.5	1442.2	5	4	10529	1873.9
1079.5	1048.2	5	4	2063	3011.9
1122.7	1212.8	5	4	2169	1391.6
1135.2	464.1	5	4	2204	3139.3
1154.7	240.1	5	4	2238	2242.6
1155.7	1506.5	5	4	12943	2098.8
1299.5	941.8	5	4	2549	4496.0
1329.9	1219.7	5	4	11118	2911.0
1387.5	1596.7	5	4	2781	3268.4
1441.6	1313.4	5	4	2880	1579.6
1587.7	1635.2	5	4	3164	2363.3
1821.5	1267.5	5	4	3461	3680.0
1097.1	1330.3	5	4	6984	67783.0
1247.0	1305.8	5	4	13403	1509.0
1360.7	1186.6	5	4	13755	3336.0
895.5	1525.1	6	4	1683	3790.8
1243.2	1060.2	6	4	2424	2844.7
1289.3	428.1	6	4	5304	5274.4
1429.7	480.4	6	4	13932	3894.8
1599.3	1188.8	6	4	457	1652.7
1615.9	806.2	6	4	458	2016.2
1780.1	1368.4	6	4	3408	3825.8
122.6	1987.8	6	4	3870	2279.4
183.2	497.2	6	4	3961	1651.5
183.5	894.5	6	4	672	3365.2
251.3	928.4	6	4	11512	1768.4
264.7	842.5	6	4	756	2143.8
266.9	1780.9	6	4	11546	1165.1
308.0	1550.0	6	4	813	1565.5
336.3	1929.6	6	4	4205	1864.0
343.0	1744.4	6	4	864	1438.2
467.0	440.5	6	4	1012	2164.4
468.2	1699.5	6	4	1038	2274.2
814.0	1917.0	6	4	1543	4068.0
954.9	1244.9	6	4	1791	1843.7
972.8	1523.4	6	4	1839	985.4
1242.8	2032.7	6	4	15487	2061.6
1265.0	503.7	6	4	13472	2231.2
1287.6	508.4	6	4	15510	2290.1
1452.4	395.9	6	4	15684	1941.1
1459.9	1302.7	6	4	5560	2749.7
1483.3	950.3	6	4	2963	1986.6
1510.8	1988.8	6	4	5650	3873.7
1537.6	1254.3	6	4	3075	1337.6
1584.6	1392.7	6	4	14555	1684.4
1647.8	1218.6	6	4	3264	1765.0
1814.7	800.4	6	4	6092	2239.5
1982.1	116.0	6	4	6361	2106.5
2015.0	1441.1	6	4	6425	1533.7
1157.1	531.7	6	4	16286	2434.4
1530.8	219.8	6	4	14283	1753.4
622.4	580.3	7	4	1261	3311.1
790.5	1697.4	7	4	4728	4618.5
925.2	1070.5	7	4	4860	2347.5
1118.4	1455.6	7	4	12863	3243.8
1630.4	435.9	7	4	5857	2891.0
1729.0	1704.9	7	4	3358	5023.5
1933.4	1446.3	7	4	3579	5389.6
1991.5	848.1	7	4	7460	2614.8
127.3	1360.9	7	4	6573	2060.4
174.4	559.1	7	4	14939	2612.8
223.9	140.4	7	4	4025	1944.8
266.9	890.3	7	4	4097	2129.5
389.4	655.6	7	4	15061	2750.5
398.7	347.8	7	4	4302	1730.8
425.0	1968.3	7	4	4333	3315.2
444.4	237.5	7	4	4352	2815.1
488.5	1863.1	7	4	4389	2162.1
584.5	136.1	7	4	4519	5447.5
828.3	787.2	7	4	4762	1367.3
898.1	1558.3	7	4	7747	2139.2
1084.6	1368.4	7	4	10593	1826.6
1160.3	623.5	7	4	5149	2347.7
1164.0	581.3	7	4	2254	2237.5
1262.8	1538.1	7	4	11045	1492.5
1357.5	1545.3	7	4	2705	1908.9
1540.2	1903.8	7	4	5707	1746.2
1577.7	1428.1	7	4	11306	1300.0
1615.7	800.1	7	4	458	2548.0
1654.2	966.9	7	4	7297	2930.5
1671.8	428.3	7	4	7308	2852.0
1683.1	1867.4	7	4	5937	3320.2
1734.4	2010.7	7	4	5993	3594.1
1975.0	798.3	7	4	16093	4333.5
2011.4	1370.7	7	4	8130	2263.4
2024.1	1469.5	7	4	3678	3029.8
2025.9	825.3	7	4	3676	1687.9
2026.6	762.8	7	4	6442	1715.7
1213.2	1103.0	7	4	13240	1974.3
1092.7	1245.2	8	4	10644	2679.2
276.0	1901.5	8	4	6640	1969.2
489.1	1657.6	8	4	15129	1428.7
501.2	1686.8	8	4	15138	2520.5
872.0	80.2	8	4	6856	1751.0
881.0	1833.1	8	4	6859	3063.4
1011.6	1798.2	8	4	1895	3154.5
1146.4	1315.9	8	4	16649	1785.3
1588.6	1438.4	8	4	11307	3384.2
1622.5	177.4	8	4	5844	1701.3
1873.7	1597.7	8	4	6183	2587.8
2033.9	1822.4	8	4	7499	2583.7
513.8	1606.8	9	4	1088	2135.0
182.1	973.9	9	4	10255	2085.6
815.8	511.2	9	4	12458	1832.7
862.0	1409.5	9	4	10439	2738.2
1486.2	483.5	9	4	7948	2109.6
1515.9	1242.0	9	4	11256	2788.8
295.2	564.7	9	4	11645	1938.6
854.2	1406.0	9	4	8582	1998.7
565.6	418.1	10	4	4488	5299.7
1962.6	1837.2	10	4	8115	3936.7
381.0	1646.6	10	4	10296	1461.3
645.9	1762.1	10	4	15237	1828.2
665.0	1715.8	10	4	12368	1562.9
948.7	1555.7	10	4	12515	1918.1
1160.8	1457.5	10	4	8617	4279.2
1635.9	1824.6	10	4	14682	2767.8
1104.6	1382.9	10	4	17034	1768.7
1372.9	1145.1	10	4	8946	1941.3
190.2	434.5	11	4	9044	3190.6
567.8	1622.8	12	4	9086	2227.3
1919.3	1792.7	12	4	16864	3159.3
1787.1	558.7	13	4	9417	1911.4
1150.0	1428.6	15	4	10709	1545.2
1249.5	1222.3	15	4	9164	2118.2
1195.7	819.9	5	5	1513	5244.5
911.5	910.3	5	5	6397	2591.4
1483.8	1030.6	5	5	2049	2848.0
223.4	1558.4	6	5	183	6537.9
1478.9	1076.6	6	5	2045	5106.1
255.6	1060.0	6	5	198	1857.5
266.7	419.0	6	5	17080	3757.8
365.3	981.4	6	5	326	2144.9
649.5	1074.6	6	5	745	3087.3
1029.9	706.4	6	5	1271	1156.0
1207.2	653.2	6	5	17885	2137.4
1371.0	1171.2	6	5	1873	4512.2
1487.7	853.1	6	5	2057	1463.0
1621.1	1419.0	6	5	20097	1393.0
536.6	338.5	6	5	4925	5936.2
614.6	1583.2	6	5	5272	6027.1
1222.3	651.0	6	5	17916	4003.1
125.8	1691.2	6	5	2830	2747.3
128.5	493.9	6	5	2847	1849.0
291.4	341.1	6	5	3649	3116.9
431.5	1048.8	6	5	4432	1343.1
468.9	841.8	6	5	4610	3709.9
542.6	2023.9	6	5	4920	1813.0
632.5	1799.8	6	5	5401	3093.9
715.9	715.4	6	5	5756	2519.7
896.0	1897.5	6	5	6336	2635.8
950.4	1928.8	6	5	6527	1388.4
979.7	353.6	6	5	6631	3427.7
1234.1	628.2	6	5	17929	1178.2
1448.5	1536.3	6	5	8211	1636.9
1552.3	469.8	6	5	8563	2626.3
1902.8	1429.9	6	5	21144	1951.1
38.0	1620.2	7	5	2557	3108.6
192.3	976.6	7	5	3151	1941.3
305.2	717.0	7	5	3724	3608.5
317.6	1602.4	7	5	3836	2312.6
607.1	1584.8	7	5	5272	3557.3
729.8	774.3	7	5	850	3221.2
781.6	1162.0	7	5	5933	4072.9
1006.8	1336.8	7	5	1238	3331.6
1031.2	936.7	7	5	17676	3742.6
1049.9	556.4	7	5	1295	1879.9
1210.8	511.2	7	5	7325	2819.5
1316.1	1080.5	7	5	1737	2857.8
1458.9	1934.6	7	5	8277	3332.4
1873.2	1479.4	7	5	13079	4011.4
1897.2	1478.0	7	5	9695	1744.3
72.9	1155.0	7	5	2627	1941.4
99.2	1332.5	7	5	2739	2288.1
162.9	274.8	7	5	3006	2696.2
189.0	1675.9	7	5	17026	1905.0
227.5	396.3	7	5	3309	2191.0
253.1	864.8	7	5	3434	1867.4
365.2	1063.5	7	5	4120	1895.9
373.0	1354.2	7	5	4136	1372.6
485.7	1845.8	7	5	489	1107.5
535.9	918.0	7	5	4923	3383.5
560.2	1232.2	7	5	5021	2550.0
586.9	838.1	7	5	5146	2088.3
604.7	891.2	7	5	5247	1530.9
613.1	1584.2	7	5	5272	2975.0
624.3	1085.9	7	5	713	3036.7
630.7	413.5	7	5	5369	2573.6
649.7	1068.7	7	5	745	2077.7
655.9	1643.2	7	5	17571	2013.8
769.2	952.8	7	5	5898	2731.0
850.1	642.5	7	5	6152	1690.1
963.6	1781.2	7	5	1184	3055.0
1083.0	967.9	7	5	1337	1204.0
1088.3	736.7	7	5	17698	1871.0
1158.0	654.4	7	5	7129	1971.2
1203.2	619.1	7	5	19878	2143.5
1217.5	694.5	7	5	17891	3163.5
1218.7	1524.7	7	5	7377	2346.5
1318.1	1781.6	7	5	7742	2173.6
1351.3	1565.3	7	5	7873	2222.2
1432.7	1343.2	7	5	1972	1837.7
1441.3	901.7	7	5	8204	2485.2
1459.1	858.0	7	5	2007	1628.2
1475.2	2028.8	7	5	8305	1430.2
1480.2	1877.7	7	5	8331	1733.5
1533.6	476.4	7	5	8483	2475.0
1610.0	944.8	7	5	8716	1868.5
1686.2	911.8	7	5	8927	1778.8
1748.0	567.0	7	5	2308	2901.9
1997.0	1314.0	7	5	18874	2885.1
1488.6	1217.7	7	5	12527	3008.2
875.1	1050.5	7	5	11778	2629.6
923.5	1784.6	7	5	6440	1870.5
1097.4	759.8	7	5	17707	4675.1
1252.3	1984.8	7	5	12203	2209.2
1289.0	1305.5	7	5	19930	2543.3
1443.3	1303.3	7	5	8192	1775.8
1882.0	1957.1	7	5	13091	1219.7
1779.5	1115.5	8	5	9293	3738.9
108.5	1768.4	8	5	18936	2496.1
307.8	990.8	8	5	259	5530.7
335.4	907.0	8	5	3919	3491.9
503.4	852.8	8	5	17380	2971.2
533.5	878.3	8	5	4922	2873.8
540.2	1845.7	8	5	17425	1879.2
616.9	1694.0	8	5	5321	1496.1
1126.2	919.7	8	5	19774	3403.0
1296.0	1212.1	8	5	18011	5880.4
1439.4	1712.5	8	5	8196	2017.3
1583.2	1840.9	8	5	2153	2946.5
1617.5	1815.9	8	5	8749	2641.5
1756.4	2011.5	8	5	12850	4538.8
1805.5	349.1	8	5	12939	2527.2
1859.8	1236.9	8	5	13050	4242.2
2010.2	1731.0	8	5	10042	3077.2
2023.5	958.1	8	5	10101	3415.0
2041.9	1203.6	8	5	13411	6535.5
18.8	828.8	8	5	2509	2100.1
133.5	236.8	8	5	2878	1521.3
304.2	1368.6	8	5	10896	1389.5
356.3	350.1	8	5	4063	1729.9
649.2	1265.2	8	5	11529	2729.7
1129.4	721.8	8	5	19767	2434.1
1177.4	745.0	8	5	17818	2377.2
1203.1	655.8	8	5	17885	2507.1
1371.8	2033.7	8	5	7949	1749.8
1442.6	1703.6	8	5	8225	1669.2
1463.2	1348.0	8	5	12492	2214.4
1480.9	1529.8	8	5	21106	2271.0
1646.6	2035.0	8	5	12674	2166.0
1970.2	1513.2	8	5	13251	1732.8
1177.2	1199.0	8	5	14250	2789.4
81.8	1772.9	8	5	21161	2220.2
328.2	355.7	8	5	13710	1537.1
1198.8	796.2	8	5	19853	1290.3
140.3	1963.2	9	5	10475	1962.3
504.0	1148.9	9	5	11272	2368.1
620.3	1784.0	9	5	11490	2046.0
676.8	294.1	9	5	11570	2581.5
1820.0	1513.6	9	5	12981	2376.7
78.9	1049.9	9	5	2654	2799.9
121.8	889.2	9	5	2850	1790.3
168.9	1309.1	9	5	13553	2290.4
269.7	75.0	9	5	13648	2101.4
499.4	535.9	9	5	20692	1443.7
506.3	1869.6	9	5	4786	2479.6
634.5	1718.0	9	5	13995	1813.4
661.9	1529.6	9	5	14018	2343.0
1987.0	1462.0	9	5	13283	1864.9
312.6	570.7	10	5	19225	1924.9
517.6	252.9	10	5	11321	2703.7
1077.3	479.5	10	5	19747	3994.8
1503.8	1678.5	10	5	15263	3533.3
1773.1	1680.9	10	5	9252	2777.3
1934.6	539.4	10	5	13183	3517.6
32.5	1539.0	10	5	2531	2550.7
103.6	1811.6	10	5	10378	1083.1
180.4	639.6	10	5	21175	1754.9
708.6	808.7	10	5	11610	2297.9
1297.6	1214.3	10	5	21090	2545.5
1319.9	1267.6	10	5	18073	1132.2
1349.6	1831.6	10	5	14360	2520.4
1358.3	1940.8	10	5	19986	3082.6
1612.2	1444.3	10	5	15278	2277.7
1827.4	1118.1	10	5	15319	1861.6
2014.2	927.2	10	5	20551	3095.2
1267.2	1217.2	10	5	17961	2370.4
279.8	1267.7	10	5	20623	1892.9
1723.5	1309.0	10	5	18616	1689.6
405.5	569.4	11	5	15514	2098.8
532.2	645.4	11	5	19535	1768.3
1347.8	1324.9	11	5	15708	1694.0
149.2	1034.2	11	5	2914	2239.5
211.1	498.5	11	5	15451	1854.5
445.2	404.3	11	5	19417	2129.8
599.0	567.1	11	5	19619	1978.0
280.4	817.1	11	5	15903	3947.8
658.7	1754.0	11	5	14017	2267.2
1177.1	749.2	11	5	15675	2943.4
417.3	533.3	11	5	20659	1467.2
980.9	148.9	11	5	16030	1389.1
302.3	1390.2	12	5	13691	2554.7
1387.2	1096.2	12	5	18253	2825.9
421.5	1884.7	12	5	15945	1785.2
1900.3	1320.1	12	5	20383	1785.3
1917.9	1406.5	12	5	21252	2184.6
784.0	726.9	14	5	16277	2110.7
1171.2	658.3	15	5	16590	4058.7
1170.7	656.0	16	5	16590	5320.9
646.7	1057.3	5	6	169	17893.9
1036.6	1015.7	5	6	459	3246.2
446.2	1134.9	5	6	2436	2279.2
904.1	616.7	5	6	4505	3406.7
543.7	1005.4	6	6	106	7736.7
524.8	1405.3	6	6	2722	4195.7
526.6	1337.7	6	6	2733	4629.8
1020.0	782.0	6	6	5189	7782.2
1231.3	912.5	6	6	656	2432.9
1246.6	453.7	6	6	6609	3799.7
1384.0	1246.9	6	6	7552	3105.3
1667.7	1175.3	6	6	9351	5656.9
1672.2	990.4	6	6	9373	5444.2
452.7	1102.8	6	6	2459	2966.7
479.2	1223.5	6	6	2563	2951.2
493.9	831.0	6	6	2597	1824.7
573.8	1219.7	6	6	12925	3151.9
635.8	1594.8	6	6	152	2233.3
652.1	1590.2	6	6	3310	1773.9
698.0	818.1	6	6	209	1616.1
752.1	1411.5	6	6	3758	2016.7
811.2	2032.7	6	6	4090	2159.5
869.3	342.2	6	6	4331	2511.3
878.6	311.1	6	6	4394	1496.2
883.3	863.2	6	6	4429	2164.4
945.7	612.5	6	6	22466	3163.4
949.1	1620.7	6	6	4703	2079.0
965.7	1814.7	6	6	4834	3599.6
974.7	1413.3	6	6	4886	1626.9
1000.8	1179.3	6	6	5045	3810.5
1047.6	1499.1	6	6	5346	1268.3
1056.3	541.4	6	6	487	2365.9
1158.8	568.4	6	6	6033	2582.9
1212.7	1231.4	6	6	6353	2054.7
1228.1	1085.2	6	6	6459	3405.3
1246.3	1047.1	6	6	6603	2747.2
1252.1	967.2	6	6	6662	1350.7
1326.3	1433.1	6	6	7238	1355.8
1352.4	1053.4	6	6	7338	1682.3
1353.9	1263.4	6	6	780	1436.7
1364.3	1255.2	6	6	7447	1288.6
1379.3	1353.9	6	6	7600	1300.0
1403.9	1559.2	6	6	24349	3033.2
1491.9	1505.5	6	6	8283	2443.6
1516.2	1588.7	6	6	8440	1696.2
1521.0	1665.2	6	6	8488	3164.2
1547.8	1395.1	6	6	8646	2462.3
1568.8	1202.3	6	6	8799	3011.8
1579.2	420.6	6	6	8852	1312.2
1601.9	1055.1	6	6	8955	2434.1
1608.8	1284.4	6	6	8991	1722.2
1616.8	1056.2	6	6	9040	1601.8
1666.8	1036.5	6	6	9347	1333.6
1715.0	1474.7	6	6	9575	3067.6
1728.2	763.8	6	6	24654	1998.6
1765.8	1059.2	6	6	9831	4180.2
1857.5	902.4	6	6	10239	3058.0
178.1	1129.9	6	6	11646	4423.9
1199.5	386.6	6	6	6290	7095.9
1790.6	1517.8	6	6	16594	6645.1
892.5	924.2	6	6	22431	1536.3
988.6	1154.2	6	6	4989	3689.3
1025.6	1145.0	6	6	14100	1898.0
1112.2	1600.0	6	6	14325	1663.3
1171.7	1414.5	6	6	14511	2499.9
1234.3	1697.4	6	6	6564	6222.7
1254.9	630.3	6	6	6593	4409.7
1275.9	1393.5	6	6	14835	1567.9
1297.7	651.4	6	6	6937	2589.0
1422.8	1846.4	6	6	15310	2441.9
1579.4	742.8	6	6	15848	1950.3
1674.7	28.3	6	6	20335	1579.3
1942.7	1073.5	6	6	10662	2854.4
127.4	1018.1	7	6	11454	4160.1
137.5	883.0	7	6	1308	2333.0
245.0	878.2	7	6	1626	4772.2
749.7	1800.2	7	6	13408	2103.4
779.9	1949.2	7	6	13471	4109.2
807.2	729.3	7	6	4027	2711.5
813.9	1956.0	7	6	4082	2688.0
870.0	956.5	7	6	23722	6156.4
1084.2	588.8	7	6	14250	3198.7
1214.9	1035.6	7	6	643	2050.6
1252.5	1166.8	7	6	14772	3712.6
1324.1	561.0	7	6	14999	4776.1
1425.2	1073.1	7	6	7901	2230.0
1521.7	1504.1	7	6	24495	3033.3
1558.3	1861.7	7	6	15778	3629.7
1640.1	1611.3	7	6	9215	1887.1
1669.2	1670.1	7	6	16106	2830.3
1723.3	826.1	7	6	9606	3337.4
2006.0	891.6	7	6	10907	3812.8
12.3	869.7	7	6	22874	1752.3
145.4	1633.8	7	6	11514	2880.2
161.7	1015.2	7	6	11576	4328.0
173.6	1120.5	7	6	11613	2007.4
194.6	921.7	7	6	1453	1663.3
218.0	1164.9	7	6	11781	1456.3
245.4	908.7	7	6	1637	5104.5
263.7	1543.1	7	6	11982	2931.1
329.9	1074.9	7	6	12244	1922.0
368.7	1238.6	7	6	2144	3096.4
384.3	2043.7	7	6	12422	6428.9
386.0	1909.8	7	6	18059	1939.0
386.7	1831.2	7	6	2220	1125.6
452.5	979.5	7	6	2458	1489.2
510.9	1787.8	7	6	12780	1475.2
533.4	1525.9	7	6	12826	1710.3
623.8	1822.6	7	6	3195	1303.4
646.8	1055.3	7	6	3294	11001.5
687.8	671.7	7	6	3452	1419.5
717.7	999.9	7	6	3621	1392.9
741.4	1141.3	7	6	3667	4928.2
750.5	1050.4	7	6	250	2434.2
777.9	1420.2	7	6	274	2008.6
789.0	683.0	7	6	3967	2028.3
832.8	705.8	7	6	4159	3092.3
847.7	1798.6	7	6	4263	2492.7
880.3	326.7	7	6	13729	1722.9
899.2	1008.5	7	6	4485	2137.6
989.6	1152.2	7	6	4989	2375.2
1004.1	540.0	7	6	14022	2095.8
1029.3	318.5	7	6	5226	2312.5
1029.8	1594.0	7	6	5252	1379.5
1035.5	1995.4	7	6	5282	1534.6
1044.4	1923.0	7	6	14135	2503.0
1059.0	1651.7	7	6	5422	1193.4
1075.6	1557.6	7	6	23866	1674.4
1099.0	1171.1	7	6	5610	1831.2
1115.4	237.9	7	6	25217	2128.4
1142.3	1260.2	7	6	565	1607.3
1156.9	572.2	7	6	6033	1225.5
1198.4	892.8	7	6	6292	1757.9
1230.1	1430.2	7	6	6504	2270.4
1256.5	1625.3	7	6	6645	1781.0
1275.2	1762.6	7	6	6757	1167.8
1309.2	1959.0	7	6	7035	3525.5
1312.9	1830.4	7	6	7123	2445.7
1344.2	1751.6	7	6	15053	1671.9
1358.8	667.2	7	6	7429	1407.8
1370.2	931.7	7	6	7470	2080.3
1375.9	1981.9	7	6	15167	3778.1
1383.3	1528.5	7	6	24324	3588.4
1388.2	704.5	7	6	7645	1526.7
1389.2	885.7	7	6	15205	2131.6
1399.5	37.5	7	6	15230	1662.5
1405.4	1901.7	7	6	7761	2265.6
1422.4	1383.2	7	6	7842	1933.3
1453.1	137.5	7	6	15414	1960.1
1490.9	1504.9	7	6	8283	3935.4
1580.3	538.0	7	6	19231	1866.6
1664.4	1191.9	7	6	9341	1466.4
1693.7	591.2	7	6	19332	5405.4
1706.2	1681.7	7	6	19341	2043.8
1712.4	1954.6	7	6	9520	2559.3
1721.3	1756.8	7	6	9597	2321.7
1788.1	1172.8	7	6	16566	3755.9
1832.5	1616.8	7	6	10175	2538.1
1836.1	1407.2	7	6	10130	2185.9
1837.2	102.3	7	6	16763	1522.5
1881.3	282.7	7	6	16933	1826.3
1885.3	605.7	7	6	16955	3165.7
1891.1	1466.9	7	6	10425	2001.2
1923.2	1466.9	7	6	24789	2059.2
1942.9	1401.0	7	6	10621	2665.4
1945.4	1125.1	7	6	17194	1918.4
1991.8	1466.0	7	6	10855	2895.3
512.9	1882.4	7	6	25117	2589.6
111.7	743.4	7	6	1240	1466.7
154.8	1291.4	7	6	22979	1797.7
229.5	1182.5	7	6	11853	1642.0
548.6	929.0	7	6	22227	1781.4
764.3	486.4	7	6	18391	2445.1
1001.0	1426.4	7	6	5022	2014.4
1125.6	1527.0	7	6	18740	1568.1
1380.6	1806.2	7	6	24326	3752.6
1521.0	958.9	7	6	895	4690.2
1578.9	493.8	7	6	940	1445.2
1696.4	28.4	7	6	19328	2279.9
1900.8	235.4	7	6	19542	2040.0
59.6	1868.0	8	6	1156	2774.4
334.9	494.4	8	6	2015	3139.0
492.0	898.5	8	6	12723	2989.4
958.0	1847.3	8	6	13910	2658.9
994.1	299.1	8	6	18585	2136.9
1138.8	1147.5	8	6	5856	901.0
1278.7	226.0	8	6	6770	4428.2
1392.9	1450.1	8	6	7634	3534.5
1710.8	833.4	8	6	9563	4699.0
1782.9	288.9	8	6	9915	2912.7
1907.0	1496.9	8	6	17059	2799.6
2003.9	1658.0	8	6	17458	3673.6
94.2	1174.5	8	6	11357	1912.0
196.5	854.9	8	6	1486	2294.3
303.6	1372.5	8	6	12138	1632.8
307.5	1837.0	8	6	12152	1622.8
543.0	1081.9	8	6	22230	1851.2
641.2	1445.4	8	6	3263	1547.8
656.6	1276.0	8	6	18312	2851.0
656.9	1303.9	8	6	13188	2160.4
836.1	2032.9	8	6	4169	3113.5
886.8	341.0	8	6	18496	5160.7
921.2	900.7	8	6	22445	2366.1
965.7	237.2	8	6	18554	1727.7
1025.1	1299.7	8	6	14093	1716.9
1074.2	1062.5	8	6	14222	1818.6
1137.5	253.3	8	6	5875	2653.8
1307.0	574.3	8	6	6965	3717.2
1451.7	810.9	8	6	19112	2647.2
1466.2	292.1	8	6	8153	3538.5
1480.6	18.9	8	6	15515	3273.0
1643.8	256.1	8	6	16039	2459.9
1675.7	914.2	8	6	19323	1369.7
1739.3	739.8	8	6	9689	1992.0
1820.6	1700.0	8	6	10097	2765.3
1827.1	90.6	8	6	19464	1674.5
1857.2	583.3	8	6	19504	2527.2
2017.4	1070.6	8	6	10948	2223.5
1411.2	1836.8	8	6	20252	3165.8
1650.2	250.0	8	6	20332	2517.0
301.3	1659.8	8	6	17973	2208.3
309.4	268.1	8	6	19834	1977.2
799.2	754.5	8	6	20006	1866.6
909.8	320.6	8	6	18505	2166.7
1620.7	573.7	8	6	16000	1418.3
1746.0	203.6	8	6	19383	1596.0
1895.5	360.0	8	6	20399	3315.7
1948.8	1829.5	8	6	20414	2654.8
198.7	1335.9	9	6	22104	2192.4
206.9	1329.0	9	6	22105	5397.2
315.2	963.6	9	6	23101	2321.0
1285.1	1233.6	9	6	14854	3127.7
1319.7	584.4	9	6	7051	3579.0
1458.1	1989.1	9	6	19120	4262.5
1685.7	1831.7	9	6	16182	8278.8
1880.4	1150.2	9	6	10362	3423.7
1946.8	1752.8	9	6	17209	2802.7
1958.6	1656.0	9	6	24813	3493.2
104.5	1800.0	9	6	19742	1940.5
188.8	836.5	9	6	11669	1684.2
368.1	458.4	9	6	12361	3248.0
619.0	696.7	9	6	133	2176.5
888.1	307.2	9	6	4427	2179.9
911.1	2028.6	9	6	23758	1997.7
993.1	127.5	9	6	14005	3186.8
1234.1	291.3	9	6	24061	1769.2
1291.6	1226.3	9	6	722	1569.3
1556.6	610.9	9	6	19212	3112.3
1894.8	838.5	9	6	16987	2555.0
544.1	1333.8	9	6	23430	2189.1
164.1	1228.4	10	6	1373	8242.6
199.2	1314.0	10	6	23009	3165.8
247.2	1028.3	10	6	11902	3518.5
883.7	360.5	10	6	20038	3020.2
936.2	1993.6	10	6	18535	1954.8
1263.4	1175.8	10	6	25679	3329.6
1322.3	1925.0	10	6	22671	3768.4
268.8	1297.7	10	6	1779	6883.4
778.2	1948.0	10	6	13471	2372.6
952.3	321.2	10	6	13907	2099.2
1397.9	1637.1	10	6	24347	3869.3
1660.3	7.1	10	6	25414	2087.5
1754.7	38.1	10	6	19394	2124.6
1796.4	1208.0	10	6	20942	3093.8
207.9	1332.2	10	6	25567	2313.6
456.1	1223.3	11	6	25110	3131.4
1008.3	1879.8	11	6	23838	6323.5
1225.6	1787.5	11	6	24034	3333.4
1489.4	1824.7	11	6	20882	2563.8
1579.2	531.3	11	6	19231	6989.4
623.6	1300.5	11	6	18289	1683.8
942.4	186.3	11	6	23792	3434.6
1222.6	180.4	11	6	24053	4517.5
1381.7	542.2	11	6	24336	1802.6
1399.5	1819.8	11	6	25315	4035.0
1405.0	1824.6	11	6	25315	2915.7
197.9	1370.3	11	6	21352	4195.1
157.0	1268.4	12	6	22984	2274.3
282.4	1287.1	12	6	21360	4711.9
350.0	1661.0	12	6	19849	1517.1
388.9	359.9	12	6	25075	3810.8
1418.1	450.7	12	6	25819	1342.9
1217.6	731.7	13	6	21193	2731.0
444.2	799.0	13	6	21378	4269.8
892.5	622.1	13	6	21404	2346.4
667.9	1097.3	18	6	21918	4694.5
