## Supplementary material for "Unified nonparametric analysis of single-molecule spatial omics data using probabilistic indices": Data used in the analysis from already existing publications: mexI_merged_spots.txt

spot_coord_i	spot_coord_j	spot_coord_z	spots_fov	spots_cell_id	spot_intensity
958.2	743.7	6	0	14730	1143.4
233.0	1913.9	7	0	7508	4893.0
1566.8	1219.7	8	0	2686	9471.2
1646.3	2036.4	8	0	20494	2413.7
1544.1	1435.2	5	1	2974	1774.0
699.7	1038.5	11	1	16682	6047.3
1116.3	1009.6	4	4	2142	4104.6
1129.0	1025.8	4	4	2180	4827.5
1139.2	1009.8	5	4	2199	16163.9
1131.0	1024.5	5	4	2180	5976.9
1096.8	1330.0	5	4	6984	47712.9
993.1	1249.3	7	4	4931	912.0
881.2	1834.0	9	4	6859	4112.2
223.0	1558.2	5	5	183	5595.5
1370.6	1171.4	5	5	1873	4276.1
