## Supplementary material for "Unified nonparametric analysis of single-molecule spatial omics data using probabilistic indices": Data used in the analysis from already existing publications: nasA_merged_spots.txt

spot_coord_i	spot_coord_j	spot_coord_z	spots_fov	spots_cell_id	spot_intensity
1710.7	813.6	7	0	6613	14473.2
983.1	414.2	7	0	1194	5977.1
1164.2	1983.8	7	0	21172	6823.7
1063.1	1958.9	8	0	19847	12783.0
219.0	1906.3	8	0	3224	7662.8
846.6	1558.2	8	0	707	5739.3
1533.3	1821.9	8	0	6109	5323.0
1572.1	1825.5	8	0	6227	7585.4
713.5	1148.2	9	0	18688	11739.2
693.9	801.8	9	0	3941	5359.5
1257.9	1969.9	10	0	20287	18759.8
662.2	1121.8	10	0	385	11658.7
1097.2	896.1	10	0	1632	6460.9
1086.0	655.6	11	0	19921	7134.9
872.8	1452.9	12	0	9203	7448.6
930.4	184.8	12	0	21969	6646.0
978.1	1473.3	12	0	15135	4581.3
806.0	434.0	12	0	10697	8035.4
961.8	742.5	5	1	1561	7197.1
1013.0	689.0	6	1	1682	12338.7
1739.6	1099.7	6	1	3307	4559.5
1237.7	1119.2	6	1	2270	5547.4
711.0	709.0	6	1	5045	4878.5
780.6	916.6	6	1	13039	5632.1
1613.3	1383.5	7	1	6797	6581.2
1764.4	660.6	8	1	7122	4683.5
2012.9	355.7	8	1	3531	8671.3
851.0	1737.8	9	1	5278	10358.4
732.5	1159.5	9	1	12874	7019.3
574.2	1740.3	10	1	9667	5782.7
1416.0	1528.7	6	2	2881	12654.7
513.4	1179.7	6	2	527	20193.1
690.2	1205.7	6	2	7099	5332.4
1551.5	952.1	7	2	11202	17098.7
326.5	656.6	7	2	254	6962.4
1204.4	1425.9	7	2	9382	14380.6
1943.0	1992.7	7	2	13569	7815.0
428.2	1150.4	7	2	409	5622.0
741.8	1312.1	7	2	7358	4535.8
900.4	675.8	7	2	8173	11526.8
1255.0	1515.9	7	2	2431	4018.6
544.6	893.3	7	2	14924	6806.2
1517.1	1239.5	7	2	16222	7817.6
749.9	1782.6	7	2	1173	8429.3
1719.9	1223.5	7	2	12360	6347.8
1211.3	663.7	8	2	2284	4461.2
1244.0	1379.3	8	2	15797	18986.1
1346.3	1263.2	8	2	2685	7428.4
1364.3	1794.6	8	2	2788	8369.5
1382.2	1562.0	8	2	26192	20845.1
1546.3	1155.5	8	2	11162	12154.8
328.7	1660.1	8	2	5425	4386.3
549.7	1154.0	8	2	25321	8315.2
1733.6	1797.1	8	2	18570	5364.2
1039.0	210.0	9	2	8710	16764.0
1617.2	1157.4	10	2	18438	11566.0
1690.1	707.7	11	2	12105	4445.1
1640.2	667.6	14	2	23463	4658.3
1862.9	1582.1	15	2	23240	5884.5
1064.4	1370.2	5	3	1027	4557.7
1292.6	1203.3	5	3	1381	4282.2
483.0	1366.2	5	3	4090	7355.9
1358.0	863.7	6	3	1455	13854.7
724.3	1295.2	6	3	4829	9080.6
1032.4	1618.9	6	3	5914	19111.2
1046.8	1776.4	6	3	19954	12547.3
269.7	583.8	6	3	17620	4389.0
328.0	1562.8	6	3	3296	7588.2
456.1	1550.0	6	3	3938	4223.1
669.0	1025.2	6	3	4687	4715.0
730.4	594.4	6	3	4857	7503.1
1036.3	1011.9	6	3	5937	3488.0
1223.8	1112.8	6	3	18873	4667.0
1415.0	894.6	6	3	7312	5179.2
1618.0	1560.6	6	3	1623	4652.0
1976.7	1738.9	6	3	22100	5967.6
239.7	1282.4	6	3	9597	6981.5
962.8	435.7	6	3	10989	5594.4
1656.5	1692.1	6	3	12320	4807.4
17.8	1058.8	7	3	19190	9912.3
190.3	292.6	7	3	9462	7992.6
453.7	1212.8	7	3	3952	9505.2
775.6	733.7	7	3	10721	8730.2
1442.0	110.0	7	3	11865	8236.9
1679.0	1841.8	7	3	21856	7257.9
224.6	450.1	7	3	96	10606.7
379.1	612.8	7	3	231	2793.0
389.5	1463.9	7	3	248	4545.7
522.7	1855.1	7	3	370	4827.1
602.0	1819.3	7	3	10452	3630.6
799.7	1193.3	7	3	661	4489.1
1009.0	696.2	7	3	18217	4887.1
1092.1	1833.2	7	3	6099	3727.0
1607.6	1610.0	7	3	7890	6779.9
1638.6	2019.9	7	3	12275	4831.9
220.0	659.0	7	3	2626	7377.7
1268.2	241.4	7	3	14385	4165.7
1653.6	190.7	7	3	14694	6108.8
149.1	878.6	8	3	19332	4244.6
1171.0	1666.1	8	3	11322	3261.3
20.5	981.3	8	3	19205	8715.2
165.1	994.0	9	3	17541	3741.0
1375.6	875.0	9	3	15500	5688.7
1167.0	636.8	11	3	15415	9567.4
1955.8	1751.6	12	3	20973	5702.7
1135.1	837.9	13	3	18615	5270.1
1106.3	821.7	16	3	21541	4523.4
1046.7	764.8	18	3	18324	4041.7
1319.7	1082.1	4	4	13673	4766.1
1414.4	1251.0	4	4	2825	3940.3
1283.9	1271.4	5	4	13575	10221.5
770.2	983.9	5	4	1467	9243.7
2017.3	2012.5	5	4	6420	7290.3
334.3	460.6	6	4	11736	8350.6
1601.9	1336.4	6	4	3189	17201.4
192.1	1794.0	6	4	3974	3785.6
607.8	1635.1	6	4	12267	4262.9
674.3	1951.2	6	4	1321	4840.0
942.3	504.4	6	4	1773	4133.0
959.9	713.2	6	4	230	3971.2
1046.7	1263.8	6	4	12647	4241.9
1168.1	1491.1	6	4	15397	4045.7
1253.3	1467.4	6	4	13447	3747.4
1390.4	1244.0	6	4	13847	4938.7
1621.4	1252.7	6	4	14620	4730.3
1821.0	1207.9	6	4	3456	3303.3
484.1	1839.2	6	4	6721	5287.5
305.0	1737.7	7	4	11621	13364.1
1820.7	1499.3	7	4	3457	9500.7
463.7	1705.0	7	4	1024	4228.9
999.9	1441.7	7	4	10479	3798.1
366.4	479.2	8	4	15056	12590.4
1550.7	1439.6	10	4	11283	6482.1
1008.7	1531.5	11	4	12590	4695.1
319.8	1765.4	13	4	11652	6993.3
1133.5	1215.5	16	4	16278	4554.5
1400.4	1223.7	20	4	10214	7702.0
792.1	1848.2	21	4	10200	5860.9
767.0	980.7	6	5	878	22037.4
1298.9	1158.2	6	5	1712	7842.1
909.1	1277.2	6	5	1072	3140.0
1005.6	764.1	6	5	6715	3624.7
1811.1	1322.3	6	5	9386	4108.6
1365.0	966.7	6	5	7919	14614.9
1941.9	1374.1	6	5	20413	18562.2
1121.2	1610.6	6	5	12037	3989.6
1333.8	716.9	6	5	1791	6702.0
1388.1	1496.7	6	5	8014	4134.0
1389.4	1538.5	6	5	8023	6103.2
1726.2	637.4	6	5	9078	7380.3
185.5	1679.3	7	5	17026	7056.4
350.0	730.4	7	5	17139	6381.4
656.7	1558.7	7	5	5496	5079.0
1109.5	941.1	7	5	6998	11872.6
1320.7	1196.2	7	5	1744	9626.5
1389.0	1699.4	7	5	8012	5805.8
1736.1	1255.6	7	5	12808	9103.9
2042.4	1511.1	7	5	10166	12992.8
225.3	1558.4	7	5	183	10602.0
252.4	406.7	7	5	19166	5213.3
273.1	1034.3	7	5	219	4901.6
345.2	1203.0	7	5	4006	6603.2
954.2	1875.7	7	5	1181	4111.8
1171.2	815.9	7	5	1489	7371.3
1265.5	730.7	7	5	1662	3421.0
1268.0	665.9	7	5	1651	5678.4
1356.1	1322.8	7	5	7876	3499.0
1487.1	850.1	7	5	2050	6121.4
1608.2	240.9	7	5	8712	4803.6
1752.1	1237.8	7	5	9190	3956.6
1781.6	407.8	7	5	20884	6414.7
1972.4	1486.8	7	5	9936	9744.2
2022.6	1426.0	7	5	10112	4054.6
1122.3	1027.4	7	5	17740	4381.1
1181.0	1952.0	7	5	7183	2940.3
399.0	702.1	8	5	4265	3389.0
555.9	1471.8	8	5	600	8411.0
1030.6	1889.5	8	5	6778	6653.0
1198.5	563.2	8	5	1532	3935.2
1234.1	1832.7	8	5	12171	4327.2
1333.1	1638.6	8	5	7812	4294.8
1756.0	1245.2	8	5	12846	3466.1
233.7	1548.4	9	5	10716	4687.1
261.8	1357.5	9	5	13638	7652.1
568.8	1552.0	9	5	19586	8925.5
548.9	590.9	10	5	17454	7929.8
261.2	1355.8	10	5	13638	9903.6
516.0	895.8	11	5	19501	3219.4
2036.5	1345.7	11	5	14759	4390.4
83.9	1812.3	14	5	16175	5061.9
921.2	1048.2	5	6	371	10037.4
1003.2	1303.9	5	6	430	4371.1
1076.6	1168.7	5	6	507	4260.3
797.8	757.7	6	6	22364	9879.3
214.5	508.4	6	6	1531	6820.3
608.2	1532.4	6	6	3091	4582.3
626.8	1935.1	6	6	3210	3713.7
645.8	1056.9	6	6	3294	5673.6
728.6	910.9	6	6	238	7501.4
735.1	1128.5	6	6	3706	4251.1
738.0	1420.8	6	6	3694	4590.5
821.0	72.6	6	6	13564	4631.9
951.0	1200.8	6	6	4735	3398.4
952.2	1644.2	6	6	23798	5060.8
1033.6	1524.6	6	6	5260	4192.3
1059.1	1282.4	6	6	485	7156.5
1064.0	1380.2	6	6	5443	8118.4
1096.5	1238.0	6	6	22514	7616.1
1205.4	1503.3	6	6	6317	4644.6
1289.1	1876.0	6	6	22645	4443.9
1308.3	1322.9	6	6	22668	7076.7
1507.2	1066.4	6	6	15601	4871.5
1508.8	1359.0	6	6	24474	4449.3
1518.1	1557.4	6	6	24488	4864.7
1527.5	1819.8	6	6	8457	3949.5
1624.2	1166.3	6	6	960	7110.4
1420.1	698.3	6	6	7854	14487.1
570.7	1524.4	6	6	12921	4239.0
1466.7	1604.0	7	6	8121	22981.8
923.2	1838.8	7	6	4595	7220.6
1385.8	528.1	7	6	813	8303.1
1429.4	1392.9	7	6	15332	10702.7
1535.3	1700.8	7	6	8562	7452.1
1830.0	1699.9	7	6	10097	7318.9
377.1	1944.8	7	6	12374	4804.8
443.8	1010.0	7	6	2428	4692.2
460.2	196.2	7	6	12626	5452.2
488.4	1382.6	7	6	12730	8332.5
537.2	1303.6	7	6	2769	5730.9
558.4	995.3	7	6	2837	5067.7
579.6	1083.1	7	6	2941	4973.2
932.8	1569.4	7	6	4648	4518.7
955.4	1034.9	7	6	13918	5445.4
968.6	1718.0	7	6	4869	4344.8
979.3	346.6	7	6	4893	6393.0
1003.7	1021.7	7	6	5044	7166.8
1049.9	1418.1	7	6	5358	4731.0
1093.5	1565.4	7	6	22506	3574.7
1119.7	1037.4	7	6	545	4910.9
1122.9	1523.2	7	6	25219	4324.0
1167.6	1861.2	7	6	14498	9822.5
1194.3	1174.2	7	6	6307	3389.2
1239.3	1880.9	7	6	14723	5012.3
1453.4	1853.9	7	6	8083	6447.5
1454.6	1158.7	7	6	8085	4277.6
1456.4	1521.4	7	6	22735	7259.9
1464.5	863.5	7	6	8111	6981.4
1519.6	1649.4	7	6	8487	5490.4
1557.9	561.6	7	6	8695	4511.2
1622.5	1786.9	7	6	15980	4073.9
1693.4	1628.4	7	6	983	6159.0
1736.8	1081.3	7	6	9691	4273.9
1836.1	1486.6	7	6	10148	5372.5
1897.1	1268.8	7	6	10442	3685.7
1899.3	1320.2	7	6	10418	5805.1
1901.1	1211.1	7	6	17019	6270.7
1910.8	1895.4	7	6	17048	8625.5
1917.3	1469.9	7	6	24789	6626.8
817.2	804.2	7	6	23661	7073.5
938.1	361.2	7	6	4649	9181.7
1703.9	1874.6	8	6	16222	9927.5
245.6	1031.4	8	6	11902	3829.0
412.0	1739.8	8	6	23295	6009.6
682.1	1439.0	8	6	3436	3952.9
766.4	1270.0	8	6	18392	6034.0
853.1	1580.6	8	6	13662	6285.7
915.0	1097.0	8	6	18514	5567.3
942.2	1762.9	8	6	4685	5120.3
1039.0	583.4	8	6	14128	4129.7
1072.1	7.2	8	6	18674	5128.0
1353.0	1112.5	8	6	7387	5145.8
1516.4	1362.0	8	6	19174	7346.5
1633.7	1722.3	8	6	9225	5829.8
1684.6	706.2	8	6	9466	8184.0
1947.2	1872.7	8	6	17198	12188.4
2022.4	1906.8	8	6	10968	5306.2
2025.6	353.7	8	6	17563	4093.8
2036.9	1407.2	8	6	11025	9362.2
654.8	1502.5	8	6	22339	4819.7
1330.4	1468.1	8	6	7144	4330.4
1678.0	17.4	8	6	20335	23173.3
932.2	353.8	9	6	13844	6605.7
1607.3	1551.7	9	6	9004	5664.1
1574.7	1585.8	9	6	24568	4297.2
635.0	1306.9	10	6	23575	3710.7
805.4	1309.0	10	6	13537	5643.1
1491.9	1748.6	10	6	20283	5529.6
371.9	795.4	10	6	21058	5970.6
1451.2	431.9	11	6	25359	7519.8
1271.3	1221.7	12	6	20195	7861.4
164.9	1025.0	15	6	21797	8815.6
