## Supplementary material for "Unified nonparametric analysis of single-molecule spatial omics data using probabilistic indices": Data used in the analysis from already existing publications: phzH_merged_spots.txt

spot_coord_i	spot_coord_j	spot_coord_z	spots_fov	spots_cell_id	spot_intensity
1184.7	914.5	6	0	1997	3345.6
1152.4	1306.6	6	0	1851	2067.8
1263.0	721.5	6	0	2270	2738.8
1089.2	618.0	7	0	16591	3218.4
806.3	80.9	7	0	4222	1969.9
885.6	349.8	7	0	14019	2104.1
918.6	1222.5	7	0	981	2307.0
950.9	1484.9	7	0	1052	2809.1
963.3	1395.6	7	0	1117	2196.0
982.9	1452.5	7	0	15080	2294.1
1000.3	469.5	7	0	4752	2192.7
1002.1	1916.8	7	0	19602	2412.3
1009.3	615.6	7	0	4786	2794.2
1015.4	1561.6	7	0	15616	3260.9
1036.8	1674.6	7	0	15792	1777.2
1173.6	609.3	7	0	1961	2983.5
1356.5	481.6	7	0	5621	2309.0
1519.8	810.9	7	0	2648	3480.9
1662.4	1500.5	7	0	6469	1894.8
130.5	636.2	7	0	3079	1906.3
1050.9	1202.5	7	0	1456	1765.8
1555.4	1738.3	8	0	6159	5253.7
105.3	1038.9	8	0	3041	2073.4
124.9	793.9	8	0	3067	2324.3
230.3	849.3	8	0	3241	2943.3
242.9	787.2	8	0	7513	2916.3
724.6	1162.0	8	0	13177	1814.3
797.7	59.1	8	0	7832	2058.8
858.1	452.4	8	0	13706	1723.1
899.9	1670.5	8	0	14126	1555.2
997.2	1384.6	8	0	1233	1816.6
1015.6	1272.1	8	0	1298	1902.4
1395.1	1729.2	8	0	9579	2535.0
1454.6	891.6	8	0	5915	2356.2
1684.8	1965.5	8	0	6539	2435.0
1702.3	321.0	8	0	6575	2071.1
1707.5	685.8	8	0	6623	1931.9
1143.0	2027.5	8	0	21160	2162.6
288.3	1973.1	9	0	3330	2634.2
586.6	2006.4	9	0	3750	1871.1
591.4	1180.3	9	0	18616	3639.9
805.9	363.7	9	0	21395	2607.7
964.3	1532.9	9	0	9281	2609.6
972.3	1079.9	9	0	4693	2033.8
982.9	1467.9	9	0	15134	1942.0
1082.4	1233.9	9	0	16407	2014.4
1251.5	441.5	9	0	18005	2765.1
1975.6	1661.3	9	0	8812	2818.2
705.7	1922.7	9	0	13092	2842.6
1156.0	312.7	10	0	5116	3089.6
681.6	727.8	10	0	3922	2873.9
854.4	1425.2	10	0	21936	1728.0
884.6	581.5	10	0	19156	3118.9
943.9	651.7	10	0	14624	2526.2
955.2	957.0	10	0	12543	2302.0
1075.5	515.0	10	0	19893	2296.1
1077.5	940.0	10	0	4918	2573.4
1111.5	1519.1	10	0	16716	2502.0
1187.2	784.4	10	0	10057	1927.8
1192.8	2017.3	10	0	5193	3678.8
1218.1	380.3	10	0	20211	1649.6
1232.9	1288.7	10	0	17897	2033.4
1287.0	1415.6	10	0	9540	2426.1
1636.3	5.2	10	0	10125	3228.2
1776.4	661.3	10	0	10144	1744.1
2028.0	682.3	10	0	9740	2106.7
940.8	1829.7	10	0	14497	1706.6
1030.4	1927.6	10	0	19717	3522.0
1062.5	668.5	10	0	16238	3199.4
756.3	204.2	11	0	18725	5019.5
1048.9	1831.7	11	0	19757	4946.7
1101.3	558.3	11	0	12703	3500.7
836.6	1602.3	11	0	21929	2463.8
844.1	314.7	11	0	20777	1750.4
865.4	1430.9	11	0	12454	2399.8
935.2	1629.9	11	0	22301	2273.1
942.2	1977.7	11	0	4603	2252.3
978.9	1667.0	11	0	19527	1721.9
999.9	1612.0	11	0	22183	2915.1
1000.6	849.4	11	0	9962	1911.4
1062.8	409.9	11	0	16257	2781.6
1127.7	1935.3	11	0	20071	2202.6
1137.6	769.4	11	0	17138	3501.6
1140.9	1469.7	11	0	17071	1780.7
1205.5	440.7	11	0	17742	2318.0
1291.6	1982.8	11	0	20324	1622.2
1297.6	440.1	11	0	20330	1492.3
1392.9	1698.3	11	0	20405	2226.2
1495.0	551.0	11	0	18335	2368.4
914.1	1732.3	11	0	19282	2023.2
1008.9	1529.5	11	0	15282	2446.5
1365.7	1943.0	11	0	20387	2452.7
712.6	1079.4	12	0	18677	1801.5
962.4	393.7	12	0	19482	3493.2
1090.3	712.1	12	0	16514	2729.8
1090.9	1902.5	12	0	19950	3431.2
1128.0	1886.5	12	0	10032	5536.2
969.7	1777.0	12	0	15051	1948.2
791.1	433.6	13	0	22294	3698.0
145.3	653.0	13	0	9784	2823.3
911.9	605.9	13	0	14302	2434.7
1171.1	1838.5	13	0	10501	2316.5
1255.9	1958.0	13	0	11217	3462.0
1261.7	662.8	14	0	10918	2887.1
1377.4	666.4	14	0	20383	2526.2
977.7	1644.4	14	0	22174	2717.4
1056.1	1913.1	14	0	22035	1936.7
864.3	492.0	15	0	19077	2445.7
965.3	1013.2	15	0	14709	2683.6
934.6	1738.9	16	0	11105	3570.0
664.1	1626.3	16	0	11750	2211.0
1010.9	339.2	17	0	15470	4570.9
641.2	998.9	6	1	11454	3076.4
675.0	1180.0	6	1	11514	4322.1
754.3	951.3	6	1	16372	2732.2
917.2	1422.3	6	1	1462	2075.6
995.2	724.2	6	1	1638	2878.3
1036.9	868.8	6	1	1742	1908.8
1366.2	941.7	6	1	14457	1902.5
1420.1	831.1	6	1	12055	4652.4
1551.5	891.7	6	1	14983	2932.4
1580.2	1427.5	6	1	3049	2291.3
690.7	1096.0	6	1	12667	4879.8
47.4	1859.5	6	1	3635	3333.9
215.6	731.7	6	1	3991	2815.5
1134.5	584.7	6	1	5769	2173.8
1356.1	1439.2	7	1	2580	2816.7
1364.9	1757.9	7	1	14432	2158.4
96.4	640.8	7	1	3697	2344.5
140.8	1118.7	7	1	3822	2174.2
507.7	378.9	7	1	4609	2551.8
616.4	1181.4	7	1	11302	1629.1
1378.1	1464.8	7	1	6283	3547.9
1451.4	1761.6	7	1	6459	1768.7
1692.6	1974.3	7	1	6968	2380.8
784.0	1235.1	7	1	5181	2739.2
812.2	1062.2	7	1	13072	1940.9
195.0	1802.3	8	1	3951	3241.6
367.3	1972.6	8	1	4319	3004.4
1313.0	1066.2	8	1	2461	1870.6
1441.3	1780.6	8	1	6437	2407.5
1592.2	1518.9	8	1	6766	2618.1
1968.4	956.0	8	1	8971	3105.5
752.0	819.8	9	1	15505	1907.0
1434.7	782.3	9	1	14661	2549.9
1449.1	1103.7	9	1	15927	3542.9
1911.4	1153.9	9	1	7454	2194.7
522.3	366.8	9	1	15347	2429.0
69.5	1039.3	10	1	12134	2901.5
317.0	1962.1	10	1	15294	4674.8
618.8	1185.5	10	1	11320	1756.0
621.2	1047.2	10	1	16920	2623.7
653.3	1287.9	10	1	4945	3164.1
798.7	1154.5	10	1	16310	1401.7
1096.3	701.9	10	1	9301	2802.3
1208.4	691.0	10	1	13889	3307.2
1216.3	867.5	10	1	16794	3945.4
1281.2	697.4	10	1	10015	2483.9
563.0	1406.3	11	1	15363	3709.1
957.8	50.8	11	1	9965	3149.7
1475.5	1084.4	11	1	9472	3256.8
561.7	717.1	11	1	9664	2202.8
763.3	979.1	11	1	15514	2018.5
903.4	1465.3	11	1	16428	2725.4
1209.2	635.2	11	1	16477	2204.2
614.7	1207.6	11	1	12376	2596.3
672.5	785.9	12	1	16659	2227.5
1025.2	846.2	12	1	13394	3839.6
1489.9	1122.5	12	1	15969	2924.6
618.0	1076.7	13	1	11217	3553.4
119.8	1512.2	13	1	10249	2936.9
673.2	983.2	14	1	10131	2119.1
637.2	1073.9	15	1	17169	3915.6
799.9	1163.0	15	1	10304	2423.2
671.1	1047.8	15	1	16669	4098.8
701.9	1127.3	15	1	12783	1835.4
647.6	1236.2	17	1	12487	2971.4
726.5	1028.3	6	2	1099	3235.5
757.1	1254.8	6	2	1203	4555.1
801.7	1603.2	6	2	1350	2396.8
918.7	1549.9	6	2	1723	2985.2
985.6	1426.1	6	2	1857	2780.8
1602.3	1108.3	6	2	3381	3720.0
1634.5	1092.9	6	2	3491	2100.8
1674.1	461.9	6	2	3556	4768.8
601.4	798.4	6	2	6632	1930.4
1952.8	1394.3	6	2	13586	2596.9
755.0	1298.1	7	2	7458	2435.6
784.6	1321.0	7	2	15246	8020.6
853.5	2035.9	7	2	8017	4022.0
978.1	1079.0	7	2	1854	3537.4
1402.6	1402.7	7	2	10284	5140.5
47.5	1560.3	7	2	3931	4147.9
149.0	681.0	7	2	4328	2643.1
258.5	1018.5	7	2	5009	2674.3
330.6	1500.7	7	2	14585	2699.6
365.5	1168.3	7	2	329	1852.3
373.9	1450.1	7	2	5578	1759.7
530.1	724.8	7	2	567	2732.5
539.7	1338.1	7	2	580	1757.7
540.7	1756.2	7	2	6361	2106.5
543.2	1143.7	7	2	603	3634.9
608.9	740.9	7	2	6662	1886.3
643.1	81.9	7	2	15046	4116.5
673.5	1342.8	7	2	7012	2242.4
679.5	890.7	7	2	7044	2745.3
683.0	1040.1	7	2	989	2034.3
693.9	1635.4	7	2	1023	2263.0
721.0	1398.6	7	2	1088	1487.8
812.7	789.4	7	2	1411	2213.8
843.0	1956.1	7	2	7935	2278.7
866.5	623.8	7	2	8067	3622.2
1036.6	396.9	7	2	8712	2492.0
1076.0	1341.0	7	2	8830	2470.6
1132.1	21.2	7	2	9038	2315.2
1167.1	1302.0	7	2	9174	3876.4
1207.8	1251.7	7	2	24675	1866.3
1222.6	1749.4	7	2	15752	4120.8
1261.6	1689.3	7	2	9627	3686.8
1297.6	1194.4	7	2	2557	1792.5
1405.4	1592.6	7	2	10314	3227.7
1464.1	1042.3	7	2	10627	2125.0
1513.9	1345.7	7	2	3131	1817.3
1523.0	1668.4	7	2	11000	2754.1
1821.0	447.2	7	2	25002	2516.7
1837.0	579.9	7	2	13109	1713.7
187.9	1292.0	7	2	4540	3383.1
1860.1	713.7	7	2	13243	2227.1
133.7	1887.9	8	2	4280	5035.1
239.3	1272.4	8	2	4848	3654.1
483.2	1639.8	8	2	25271	3591.7
623.2	1519.1	8	2	6762	2604.6
1079.9	1188.9	8	2	8848	2500.3
1137.9	907.3	8	2	9076	4817.9
1932.6	1043.1	8	2	18706	5121.5
71.5	867.6	8	2	4013	2026.8
110.6	1185.0	8	2	45	3099.0
206.2	1388.3	8	2	4639	1524.5
225.2	1076.5	8	2	4749	2728.0
257.0	883.0	8	2	168	1639.2
257.2	1326.7	8	2	4996	2058.9
269.9	1555.3	8	2	5039	2933.6
272.1	954.0	8	2	191	2452.4
289.7	1868.9	8	2	5193	2400.6
356.8	321.7	8	2	24400	2820.2
383.3	761.5	8	2	5599	2045.5
386.7	1627.7	8	2	5650	2812.1
466.9	1087.4	8	2	24418	2516.4
500.1	1507.2	8	2	6151	2686.0
526.2	1423.2	8	2	6265	2350.5
580.8	906.8	8	2	6545	1736.6
614.3	1684.4	8	2	26087	3929.3
618.7	1226.3	8	2	6765	2056.9
622.7	1351.4	8	2	6774	1821.7
626.9	1339.4	8	2	818	2897.9
630.4	949.2	8	2	819	4117.0
643.0	762.9	8	2	841	2089.5
652.1	1649.5	8	2	6909	3842.8
658.6	893.8	8	2	923	2244.6
659.2	711.0	8	2	6934	1944.2
756.5	973.7	8	2	1220	2450.8
772.8	1964.1	8	2	7584	2201.5
932.2	1599.3	8	2	8308	2128.7
985.8	1621.4	8	2	15519	2060.4
1027.6	1223.0	8	2	8681	2861.3
1059.9	1785.8	8	2	8774	2880.5
1063.3	1239.9	8	2	1984	2652.1
1115.5	1100.4	8	2	8992	2270.9
1158.0	1366.1	8	2	2169	2132.5
1214.2	1578.6	8	2	9411	2088.3
1217.1	1628.2	8	2	9404	2060.2
1239.1	1363.4	8	2	15794	2606.0
1317.9	1886.8	8	2	9882	2598.0
1321.6	1716.2	8	2	9895	1710.5
1433.2	1482.1	8	2	10475	1895.3
1443.2	1615.4	8	2	16067	2612.9
1445.6	1191.8	8	2	2968	1770.8
1490.6	693.9	8	2	10777	1583.9
1531.8	393.8	8	2	11045	1848.9
1557.5	4.9	8	2	16320	2201.2
1592.8	315.8	8	2	11476	1999.0
1603.6	1502.8	8	2	11514	2090.9
1650.5	1736.0	8	2	11846	2899.0
1726.4	366.1	8	2	12383	2564.8
1733.6	485.4	8	2	12455	2565.0
1738.6	1078.2	8	2	12488	1995.0
1781.8	1561.2	8	2	12802	2099.6
1787.1	1104.3	8	2	16720	3382.3
1795.1	1878.3	8	2	16746	2596.9
1848.2	444.5	8	2	16840	2821.2
1862.8	1183.6	8	2	13233	4111.0
1877.2	1767.1	8	2	13307	2135.1
1960.0	849.2	8	2	25010	4018.3
1480.6	1045.9	8	2	10738	4276.3
465.5	1199.2	8	2	17568	2184.1
1240.7	1532.9	8	2	18040	2412.3
1313.7	1997.4	8	2	9883	2023.5
1633.7	948.8	8	2	18451	2613.0
245.8	794.8	9	2	25099	4197.1
709.1	1589.0	9	2	15148	3958.0
795.1	1279.4	9	2	1355	5040.5
1439.3	1914.2	9	2	18210	4956.8
1553.4	1443.3	9	2	16292	2742.1
162.3	1774.2	9	2	4406	2484.1
285.2	1447.2	9	2	14484	2358.0
303.8	856.5	9	2	5278	2456.4
433.3	1195.6	9	2	26067	3540.3
530.1	1471.8	9	2	581	3348.0
631.2	1391.0	9	2	17691	1949.2
826.5	1003.9	9	2	17839	3139.4
858.2	1441.9	9	2	1574	1946.6
919.9	1959.4	9	2	15443	2444.8
1210.5	1216.9	9	2	24677	2056.4
1212.0	1259.0	9	2	15741	2490.7
1290.7	1411.0	9	2	2545	2091.7
1550.3	1077.1	9	2	3232	2069.8
1625.3	1143.5	9	2	16418	3258.5
1634.1	1040.3	9	2	16428	2708.5
2009.2	1425.4	9	2	17104	2850.8
1576.3	1142.8	9	2	26428	2181.5
337.0	806.4	10	2	5422	4016.6
625.7	819.4	10	2	19210	2846.6
1836.4	1768.5	10	2	26312	3025.7
221.6	1629.0	10	2	18847	3178.5
221.5	1749.3	10	2	17339	1626.7
533.1	1336.9	10	2	17608	2538.8
657.4	1411.8	10	2	17704	2904.4
717.4	937.6	10	2	25403	2200.1
833.8	1841.6	10	2	15324	2185.4
1208.6	211.7	10	2	9377	2196.6
1284.7	334.8	10	2	18064	2482.3
1497.8	1062.0	10	2	19762	1939.8
1592.3	457.9	10	2	16370	2633.7
1628.0	1110.9	10	2	11702	2435.8
1631.9	1075.1	10	2	11689	3177.9
1670.3	1217.5	10	2	26443	1898.7
1815.9	1762.1	10	2	13003	2796.2
1656.9	428.7	10	2	19962	2000.9
290.5	1931.1	11	2	14508	2580.8
405.5	1184.8	11	2	14703	2724.0
893.8	725.5	11	2	19443	2863.7
4.3	1516.6	11	2	18736	3123.1
36.0	1883.3	11	2	25025	2891.6
38.9	139.9	11	2	17171	2139.2
41.8	96.7	11	2	17176	3303.0
287.0	1142.1	11	2	17413	3107.2
326.1	1603.3	11	2	14577	4179.9
380.9	1305.5	11	2	17494	1942.4
409.1	978.3	11	2	21469	2857.4
635.3	1378.5	11	2	17689	2672.3
641.7	1333.7	11	2	20531	3753.9
704.8	1475.0	11	2	25393	2298.4
767.7	1380.5	11	2	17785	3164.0
805.9	1169.5	11	2	20660	2949.4
866.5	1968.8	11	2	8086	2768.6
917.8	1552.2	11	2	20725	2105.4
1233.6	1354.6	11	2	20778	4141.8
1289.9	1368.4	11	2	9705	1838.7
1320.7	1343.4	11	2	19614	3760.3
1377.9	1288.6	11	2	20907	3064.1
1406.2	1223.5	11	2	19672	1969.4
1416.0	1532.4	11	2	20939	1712.5
1432.2	1291.6	11	2	20949	1978.8
1450.0	1780.9	11	2	16083	2976.2
1453.1	1441.1	11	2	18242	2410.9
1486.0	1067.8	11	2	22688	2231.4
1498.0	1039.6	11	2	21022	3546.2
1569.3	1653.7	11	2	18371	4066.6
1601.6	1322.8	11	2	21150	2310.5
1602.2	1779.6	11	2	21155	2785.3
1908.6	704.3	11	2	16937	2429.3
2027.3	60.5	11	2	17123	2845.8
1451.2	1500.2	11	2	21911	3342.8
1530.1	1393.7	11	2	21982	2150.9
1625.8	1205.2	11	2	26440	2604.1
1871.1	1759.3	11	2	22199	2264.0
765.3	1546.8	12	2	21649	2432.7
445.2	1257.3	12	2	19059	5610.6
552.1	1172.7	12	2	22393	2055.4
669.6	1285.3	12	2	26593	2492.1
738.0	2043.4	12	2	19314	1868.9
1418.6	1080.2	12	2	18182	1942.1
1474.5	1237.2	12	2	19733	2400.1
1682.4	1391.7	12	2	26603	3092.4
1687.4	770.8	12	2	26445	1831.8
1570.8	498.1	12	2	22750	2204.7
328.4	938.2	12	2	22283	2673.4
592.6	1335.7	12	2	22417	2744.0
20.7	1541.0	13	2	26331	4701.6
300.6	1281.3	13	2	17424	3450.0
315.1	1278.6	13	2	22278	2702.4
491.2	1262.3	13	2	21504	2744.2
553.0	1401.7	13	2	22392	2653.6
1708.0	1717.8	13	2	26292	3714.1
1339.0	1510.8	14	2	19622	1415.2
891.5	1581.3	15	2	23372	2528.2
1364.2	1458.3	17	2	23805	2319.0
971.3	1089.9	5	3	5738	1719.5
123.2	1072.9	6	3	19290	2341.5
192.1	346.0	6	3	2470	2296.3
601.9	1046.7	6	3	448	1742.0
896.2	810.2	6	3	771	5053.8
918.8	998.9	6	3	5496	1957.0
939.8	1486.4	6	3	5600	2255.7
951.3	1176.8	6	3	853	2965.9
954.0	235.5	6	3	5649	2668.2
962.0	694.9	6	3	18084	3011.5
985.2	974.5	6	3	912	2879.6
1000.5	986.0	6	3	18185	1655.5
1010.5	805.8	6	3	952	3431.6
1051.2	745.9	6	3	1007	2783.2
1078.3	773.2	6	3	21215	2450.9
1136.8	1756.8	6	3	6277	2236.2
1181.6	1218.5	6	3	6469	4066.7
1197.4	1198.7	6	3	6521	2759.5
1214.5	802.9	6	3	1298	2058.0
1225.3	666.0	6	3	6634	2944.9
1434.9	1580.4	6	3	19060	2660.7
1442.2	856.7	6	3	7427	5053.3
1793.8	811.4	6	3	20577	2659.9
1884.1	1211.1	6	3	8618	2841.9
130.3	11.7	6	3	47	2550.9
331.2	1838.7	6	3	9853	2136.7
800.8	375.3	6	3	10741	2032.5
1463.1	1593.7	6	3	11894	2806.0
202.1	641.6	7	3	2500	3000.1
478.0	710.9	7	3	4059	3957.9
845.0	757.5	7	3	715	2769.0
871.4	1362.6	7	3	5351	6256.5
960.2	1435.8	7	3	5674	3622.2
132.3	360.9	7	3	9320	1940.6
193.6	986.2	7	3	2457	1702.6
254.8	625.0	7	3	2832	1520.9
303.5	570.1	7	3	19523	2024.7
318.0	1582.2	7	3	3232	3315.3
381.2	1094.9	7	3	3616	1600.5
397.8	704.7	7	3	3661	2125.2
400.5	852.1	7	3	3722	2684.0
769.3	1964.6	7	3	5001	2481.4
877.0	1428.3	7	3	5375	2708.1
1035.9	1391.2	7	3	18282	2211.7
1036.4	1612.7	7	3	5939	2774.0
1039.3	1605.0	7	3	5939	2193.4
1104.1	1472.3	7	3	1078	1419.5
1246.5	659.3	7	3	1333	2291.6
1293.6	1106.1	7	3	1384	1641.2
1739.1	1217.4	7	3	8237	2103.3
1189.5	1284.0	7	3	20195	2087.2
1321.6	890.3	7	3	19003	2221.2
453.4	1619.9	8	3	10182	4367.1
942.1	697.0	8	3	19838	5352.7
1375.6	1382.1	8	3	11721	3064.2
267.7	1641.3	8	3	13745	2450.6
290.1	1764.2	8	3	9755	2104.0
502.0	528.1	8	3	4171	2958.2
832.6	1419.6	8	3	704	2274.3
841.3	1327.2	8	3	5233	2359.2
1009.5	1476.2	8	3	14209	2683.0
1052.9	1011.6	8	3	5980	3369.9
1103.5	632.6	8	3	18490	2499.3
1157.7	316.7	8	3	6332	2569.4
1228.8	1764.2	8	3	6622	3411.5
1231.5	1757.5	8	3	11422	2605.4
1241.8	1226.3	8	3	6712	2174.3
1348.7	510.5	8	3	14469	2511.7
1436.6	1010.8	8	3	11846	2327.2
1584.7	1911.9	8	3	12143	3082.9
1710.2	793.4	8	3	19095	3165.8
1916.8	677.0	8	3	8672	3004.4
1963.7	216.2	8	3	13292	2921.6
1174.9	1085.0	8	3	18730	2009.9
93.1	990.7	9	3	15163	2221.7
212.3	1223.9	9	3	2547	3199.8
305.5	447.0	9	3	19530	2632.3
874.2	1563.1	9	3	15340	2664.1
1036.6	849.6	9	3	19939	2611.3
1238.0	1152.2	9	3	6658	1650.8
1335.9	840.3	9	3	14456	2096.8
1359.0	1993.6	9	3	15496	2381.5
1631.0	1246.7	9	3	15594	2716.3
1821.0	1895.3	9	3	21951	2520.3
1332.3	1389.0	9	3	20357	1880.4
979.5	878.8	10	3	18154	2641.4
1268.8	1278.0	10	3	22325	2749.0
277.7	1128.0	10	3	22175	3551.1
853.4	1404.2	10	3	19794	1793.2
962.2	859.0	10	3	19853	3438.3
1110.8	759.8	10	3	21345	2024.4
1132.3	1663.6	10	3	6254	2470.3
1173.0	1375.7	10	3	18723	1737.4
1177.9	1298.5	10	3	22302	2473.8
1219.1	667.8	10	3	21765	3989.6
1239.3	1925.1	10	3	15443	2675.9
1296.3	868.8	10	3	18985	2556.3
1675.0	1851.9	10	3	21855	2545.8
1677.5	1775.5	10	3	16137	4430.2
1724.9	411.7	10	3	12515	2750.4
1726.7	1885.0	10	3	21870	2019.2
1810.4	1820.6	10	3	20653	3177.1
1991.1	1576.2	10	3	15821	2122.6
1524.0	2009.5	11	3	20411	2669.0
1664.5	1858.6	11	3	12353	2940.6
1784.9	1904.5	11	3	20571	4273.4
138.4	850.2	11	3	16245	1798.1
949.0	729.0	11	3	18096	2410.6
948.7	861.6	11	3	21156	2066.0
1122.6	1316.5	11	3	15995	2949.3
1212.9	1306.8	11	3	21763	1864.8
1081.0	398.7	12	3	16338	3757.7
207.6	761.4	12	3	15187	2413.1
1143.8	1845.9	12	3	20141	2713.7
1283.6	1976.2	12	3	20321	5389.5
1033.0	815.8	12	3	21464	2039.6
1011.9	769.2	14	3	22231	2944.4
1310.4	1987.1	14	3	16632	2332.8
1934.9	1721.3	14	3	17022	4337.4
366.1	1604.1	4	4	58	1777.0
1308.5	931.2	4	4	11104	1783.3
558.0	1583.8	5	4	12224	2667.9
615.6	1191.7	5	4	1246	2565.4
560.7	1572.4	5	4	12235	2202.3
627.8	1590.8	5	4	15227	2130.7
1808.9	1556.1	6	4	6077	3747.7
181.7	1189.5	6	4	3954	2454.1
199.5	529.3	6	4	3983	3091.5
242.8	651.1	6	4	11500	1893.8
296.3	1749.3	6	4	11620	5901.0
330.1	1906.4	6	4	4196	2519.4
354.6	1784.8	6	4	15044	2877.0
415.2	1712.2	6	4	10309	2079.0
453.3	1586.1	6	4	1006	2357.6
554.8	1750.0	6	4	15172	4669.2
707.7	1702.6	6	4	12404	3465.8
1121.9	1178.3	6	4	2146	3098.1
1151.9	533.4	6	4	12967	2515.6
1173.1	1577.0	6	4	7020	1805.7
1198.1	505.4	6	4	2341	2106.2
1235.1	1133.8	6	4	13353	1707.4
1275.1	1514.2	6	4	16370	2842.5
1307.0	498.2	6	4	11100	4704.3
1386.1	308.6	6	4	15621	2467.3
1387.3	1036.3	6	4	15613	2413.6
1406.8	1227.7	6	4	13915	2151.6
1471.3	673.7	6	4	2945	2536.1
1473.3	1799.8	6	4	2944	2154.2
1582.8	1386.7	6	4	14505	2272.0
1659.5	1312.3	6	4	14710	2126.3
1719.0	1246.1	6	4	3342	3243.4
1844.6	1265.2	6	4	3497	2220.7
2034.0	1903.5	6	4	6463	3866.6
2034.8	1922.2	6	4	6469	3217.7
1288.2	548.3	7	4	15524	1980.6
147.9	873.2	7	4	632	2621.6
663.0	1738.2	7	4	15241	2950.8
874.1	1292.6	7	4	4809	2485.4
1244.9	1323.8	7	4	11005	2195.1
1266.5	1456.8	7	4	15503	2255.5
1936.1	604.3	7	4	6287	2132.1
2023.7	1956.8	7	4	7484	2486.8
179.9	1170.2	7	4	11441	2417.5
652.2	1732.0	7	4	12356	2102.9
1791.2	1194.9	8	4	6071	2547.0
570.4	1694.8	8	4	15183	5025.2
1547.6	316.2	8	4	14356	2557.5
129.2	1690.6	9	4	14929	2379.1
598.8	1597.1	9	4	7678	2255.2
1441.9	1410.2	9	4	7925	2476.7
1634.3	1881.4	9	4	14650	2361.9
1653.4	388.5	9	4	14706	2359.2
1512.6	1195.6	10	4	11229	3179.1
675.8	1710.8	10	4	12382	2451.8
1115.5	1247.3	10	4	8610	2387.3
1411.7	1011.8	10	4	8680	3134.3
1441.9	1408.6	10	4	7925	2261.4
1452.8	1990.6	10	4	8691	2389.0
1507.3	421.3	10	4	16441	2680.6
161.6	1771.9	11	4	8500	2489.1
444.3	1633.7	11	4	12031	2243.1
931.8	786.4	11	4	8872	3443.0
1087.5	1253.1	11	4	9124	2542.2
570.9	1674.1	12	4	12239	2883.2
1001.2	1423.0	12	4	12566	2697.1
1090.2	1408.6	12	4	9125	2358.1
244.1	1656.0	13	4	9050	3201.0
1072.6	1242.6	13	4	12720	2118.3
1526.9	1254.9	14	4	17151	2015.9
1089.3	1278.1	14	4	10558	1656.6
1078.7	1195.0	17	4	10574	2465.5
1105.1	1104.8	20	4	10144	5183.5
795.5	1174.3	7	5	5975	2650.0
1730.5	1439.1	7	5	20874	1999.2
474.1	845.1	7	5	4610	1686.7
1277.0	1322.5	7	5	17979	2048.8
310.8	491.7	8	5	264	2569.0
553.7	1732.2	8	5	4988	2277.5
857.1	710.5	8	5	993	3108.8
1026.3	784.6	8	5	6763	1772.2
1114.6	993.5	8	5	1397	2319.6
1131.3	889.1	8	5	17764	2074.2
1164.9	510.6	8	5	7134	2535.2
1521.6	1061.7	8	5	8460	3383.8
1888.8	1431.0	8	5	9652	2117.3
1906.6	1496.3	8	5	9732	1995.5
462.4	345.2	9	5	19441	5494.6
411.7	481.1	9	5	19389	2100.3
506.5	1731.3	9	5	11282	4343.3
567.3	1949.6	9	5	11381	2135.9
600.1	1999.4	9	5	5230	2134.6
678.5	1576.8	9	5	11575	2739.6
980.9	224.0	9	5	11913	2069.6
1196.7	1218.1	9	5	12126	3091.0
1273.8	625.2	9	5	12241	2158.5
1355.1	1928.2	9	5	18207	2350.6
1333.5	1126.9	9	5	18145	2079.1
814.2	723.1	9	5	17622	2647.3
189.9	1045.7	10	5	19077	3374.5
363.2	846.2	10	5	11028	4566.2
1472.2	2037.0	10	5	8306	3570.5
1719.3	1459.9	10	5	14567	2567.0
100.9	1051.8	10	5	2714	2630.1
238.1	874.0	10	5	10730	2406.3
309.0	1907.4	10	5	10913	2401.0
315.2	872.4	10	5	3784	2785.7
324.9	1807.3	10	5	3884	2616.0
328.8	655.8	10	5	21014	3348.5
433.9	1244.4	10	5	11162	1622.3
531.9	1611.7	10	5	13908	2485.3
656.0	1257.3	10	5	760	2878.9
920.1	1806.3	10	5	17656	2736.9
933.3	1868.6	10	5	1140	2522.6
944.0	207.8	10	5	14159	2340.7
1187.2	436.0	10	5	12114	2830.7
1405.2	965.7	10	5	20827	3578.4
1422.9	1438.4	10	5	12427	3294.6
1527.6	1789.3	10	5	8471	3286.6
1588.9	1242.5	10	5	20850	2443.3
1687.0	1226.5	10	5	8940	2371.8
1791.3	1003.2	10	5	9306	2266.9
1922.7	1119.4	10	5	13151	2672.8
1941.9	1535.8	10	5	9836	3018.2
200.6	1676.5	10	5	19105	1586.5
587.2	344.3	10	5	15984	2842.3
1282.2	1066.7	10	5	15215	2180.4
1862.3	1283.4	10	5	9572	2496.1
1970.9	1163.7	10	5	15827	2029.6
225.3	1025.8	11	5	17065	4875.9
294.7	409.6	11	5	20625	2313.7
380.3	1443.5	11	5	19314	2704.5
487.9	1647.0	11	5	15010	2056.3
1105.7	669.2	11	5	19757	1934.3
1218.4	802.9	11	5	14284	2190.5
1218.9	598.6	11	5	14282	2000.7
1911.5	1467.0	11	5	20942	1472.4
1884.6	1419.9	11	5	18748	2867.4
354.4	453.6	11	5	16208	1875.9
465.4	412.8	12	5	19427	1827.7
550.2	527.1	12	5	15972	1852.6
1124.2	679.6	12	5	17735	2911.7
1617.5	1417.0	12	5	20099	3137.9
1842.1	1446.2	12	5	15793	1916.3
1940.4	1283.1	12	5	13213	2470.6
515.0	568.9	13	5	15965	1845.2
1130.2	701.6	13	5	19781	2051.1
1153.2	753.9	13	5	19804	2127.2
465.8	600.6	17	5	21235	2014.4
1316.7	812.9	5	6	7071	2226.9
1535.6	768.1	6	6	8570	2999.5
85.5	900.9	6	6	1190	2410.2
123.4	1194.2	6	6	1281	2929.6
376.4	851.8	6	6	2206	3891.8
378.5	1781.0	6	6	2188	2479.0
448.5	1117.3	6	6	2445	1801.5
711.9	683.9	6	6	3585	1778.3
800.7	1754.2	6	6	4023	2190.5
946.7	904.8	6	6	388	2190.3
948.3	677.6	6	6	4698	2391.4
1244.4	1380.6	6	6	667	2542.1
1250.7	1236.6	6	6	672	2351.9
1272.8	1197.1	6	6	697	1712.1
1494.2	1570.0	6	6	24451	2105.6
1570.9	1134.0	6	6	8797	2467.2
1583.0	1398.8	6	6	8889	2218.9
1692.4	1221.1	6	6	9477	2618.5
1934.3	1717.8	6	6	10586	2029.0
226.3	755.3	6	6	11824	2681.8
251.3	1264.2	6	6	11920	2664.4
344.8	1796.3	6	6	12285	2370.8
1012.7	1177.9	6	6	14062	2158.7
1031.8	1000.6	6	6	14104	1756.2
1271.0	774.6	6	6	14821	2384.1
1345.2	1764.5	6	6	7271	2979.2
1374.1	1915.6	6	6	7591	3352.2
1877.2	1362.2	6	6	16893	3201.1
1893.0	1090.4	6	6	16975	2109.1
1949.3	1690.5	6	6	17196	2395.6
2036.1	626.3	6	6	17583	2886.2
237.7	1071.6	7	6	1601	1702.8
1217.4	1323.6	7	6	14677	3273.4
1255.7	1815.5	7	6	14770	3218.0
1414.1	231.0	7	6	15286	2154.4
389.2	1145.7	7	6	12432	2332.8
403.8	1610.4	7	6	18082	1843.0
579.7	1086.2	7	6	2941	2005.5
620.6	999.0	7	6	3169	1723.1
775.8	350.7	7	6	13459	2522.3
801.3	403.9	7	6	4005	1733.9
850.2	887.7	7	6	22391	2648.2
857.2	1035.2	7	6	4291	1721.1
941.0	1853.5	7	6	4695	2201.8
1030.1	2036.4	7	6	14097	1807.6
1143.8	151.1	7	6	14428	2467.3
1195.9	1614.8	7	6	14594	2325.5
1285.0	2001.4	7	6	6858	2248.5
1293.2	685.9	7	6	719	2063.9
1323.6	1291.6	7	6	22686	2015.3
1327.1	1783.8	7	6	7122	3446.7
1335.3	1949.1	7	6	7215	2593.1
1420.2	1763.2	7	6	15296	2480.9
1596.1	701.0	7	6	15887	2272.2
1695.7	1567.7	7	6	9496	3574.0
1760.0	390.1	7	6	9794	2215.9
1860.5	1489.2	7	6	10261	2420.7
2036.0	1910.6	7	6	17625	2518.9
1910.4	1128.9	7	6	17036	1515.1
1697.6	1655.2	8	6	16209	3816.0
221.2	1693.7	8	6	1558	2251.5
229.2	813.9	8	6	1592	3089.9
621.6	1173.1	8	6	13077	2448.4
839.2	707.6	8	6	13637	2468.2
865.5	871.3	8	6	25642	4179.7
1165.9	1953.0	8	6	18785	3336.2
1716.5	1699.8	8	6	24649	2306.8
1897.3	477.2	8	6	19538	2769.1
1980.3	1780.4	8	6	10839	3584.7
335.2	1737.0	8	6	19843	2130.7
1835.6	1322.4	8	6	16731	2963.5
2015.9	1582.5	8	6	25528	1449.2
148.5	937.7	9	6	1347	3922.7
481.7	164.2	9	6	18150	4459.2
1380.1	1237.2	9	6	7552	2975.1
1843.4	1619.0	9	6	10209	3097.7
187.9	683.2	9	6	19782	2225.3
285.4	1675.6	9	6	1781	1646.3
287.8	1081.5	9	6	17956	2143.5
544.5	944.3	9	6	23442	2436.9
565.2	902.7	9	6	2840	2329.1
595.9	886.0	9	6	125	3684.3
596.9	1083.8	9	6	18249	3241.2
631.2	1059.3	9	6	3213	2328.8
748.5	1837.7	9	6	19991	2722.9
780.8	745.0	9	6	3885	2797.0
1040.9	2010.6	9	6	18649	4321.0
1293.5	1309.0	9	6	20208	2550.5
1380.9	371.3	9	6	7536	2767.6
1507.5	184.8	9	6	15615	3202.0
1951.7	1628.7	9	6	22850	1955.7
103.8	946.9	9	6	19743	2193.0
956.4	108.8	9	6	20729	2586.6
1584.8	1752.8	9	6	24578	3327.2
53.4	933.7	10	6	22921	3079.6
166.2	1330.1	10	6	11585	2291.4
358.6	900.3	10	6	20585	2341.2
496.1	1997.0	10	6	19906	1926.8
1145.5	1104.8	10	6	5951	2351.9
1238.1	1718.7	10	6	24067	3414.6
1295.3	347.0	10	6	25275	2252.7
1311.4	1851.8	10	6	14959	2582.0
1793.8	1834.5	10	6	20941	1845.6
1982.3	961.5	10	6	20431	4142.3
309.4	930.2	10	6	25044	2992.4
854.1	872.1	10	6	21132	2069.2
1194.4	215.5	10	6	24005	2398.3
511.6	1342.3	11	6	22211	2668.6
1286.9	1551.9	11	6	24175	1722.0
1296.2	1304.5	11	6	20208	1981.5
95.4	1274.2	12	6	20500	2860.0
