## Supplementary material for "Unified nonparametric analysis of single-molecule spatial omics data using probabilistic indices": Data used in the analysis from already existing publications: pilY1_merged_spots.txt

spot_coord_i	spot_coord_j	spot_coord_z	spots_fov	spots_cell_id	spot_intensity
1133.9	89.4	8	0	5069	2268.2
1243.2	400.0	8	0	5358	1737.3
32.0	493.6	9	0	7351	3233.8
830.3	1370.6	9	0	663	2040.3
882.2	669.1	9	0	21458	2046.6
1128.7	1565.2	9	0	5037	1673.9
1606.5	1218.1	9	0	8566	3692.9
964.7	708.0	10	0	21530	2578.4
972.4	421.1	10	0	9285	2724.8
1002.4	1563.7	10	0	22012	2678.6
414.6	1163.0	10	0	9009	2731.9
784.7	1071.5	10	0	12425	1979.6
832.4	61.4	10	0	4301	1933.7
970.0	1415.2	10	0	14786	1799.8
1033.6	290.3	10	0	9351	2121.1
1056.0	780.7	10	0	16041	3439.6
1093.8	1548.1	10	0	16660	2317.6
1114.2	1577.5	10	0	16867	1656.5
1226.9	1770.1	10	0	8293	2343.0
1425.1	1922.5	10	0	5823	2000.3
613.2	755.2	11	0	12996	2076.4
264.9	911.0	11	0	8984	2263.4
724.0	1077.3	11	0	13206	3114.3
1262.2	1882.9	11	0	20296	1691.7
762.0	270.1	11	0	18766	2158.0
349.3	1907.7	12	0	7546	1733.3
1269.1	592.3	12	0	18136	2719.3
571.4	1989.3	15	0	10645	4325.0
137.6	592.4	16	0	18526	2540.8
1058.2	1771.5	16	0	22047	2395.4
915.1	1704.0	17	0	11783	1540.4
1345.0	663.3	6	1	14276	1990.1
909.0	1362.2	7	1	1439	2087.1
992.0	1167.4	7	1	5511	2482.5
1152.7	1420.1	7	1	13687	2041.1
1064.0	1406.0	9	1	5649	2862.0
1368.3	1368.8	10	1	14383	3789.0
618.9	858.9	10	1	9676	1985.2
305.5	1073.1	11	1	9636	3473.8
765.8	995.5	11	1	16393	2800.4
777.6	1199.7	14	1	12999	1932.0
1245.0	1777.3	14	1	10333	3187.2
660.1	892.8	15	1	17082	2999.9
407.7	737.0	6	2	384	2373.9
1122.1	912.3	6	2	2104	2286.7
1614.1	1304.0	6	2	3429	2600.3
1710.7	522.8	6	2	12289	1887.9
54.2	924.7	7	2	25030	2201.0
607.1	806.6	7	2	6700	2765.9
764.7	1328.8	7	2	1241	2427.4
825.2	1271.0	7	2	7860	2267.4
923.4	1511.8	7	2	24632	2442.0
1108.1	664.2	7	2	2089	1700.4
1204.4	718.9	7	2	9347	3145.5
1317.7	1297.8	7	2	24759	2080.8
1387.8	1200.7	7	2	2801	2074.9
1529.5	1052.8	7	2	24882	1874.7
634.2	787.0	7	2	15030	1798.1
650.3	702.0	7	2	892	1615.4
821.6	1296.8	7	2	1436	2094.4
861.0	1907.3	7	2	15365	2382.3
1689.2	293.3	7	2	12097	2922.5
31.3	1276.6	8	2	3863	1988.3
59.0	1541.5	8	2	13963	2942.5
209.8	1310.8	8	2	4690	1633.0
483.3	1983.4	8	2	6092	2324.6
495.6	919.1	8	2	6163	2243.8
651.4	1175.2	8	2	6923	2532.7
890.2	1092.9	8	2	15404	1805.0
898.0	1976.6	8	2	8187	2267.9
1361.4	1552.2	8	2	15943	2476.9
1568.2	1479.6	8	2	11279	2291.3
1783.6	1858.6	8	2	16715	1996.2
1799.0	1831.9	8	2	12876	2315.0
591.1	1404.0	8	2	17653	1814.6
461.7	1137.8	9	2	17566	3390.1
1214.7	1375.5	9	2	2325	3170.5
2003.0	650.8	9	2	13753	3903.3
239.3	1137.5	9	2	25093	2671.4
406.7	1283.3	9	2	5737	2570.6
489.6	1276.5	9	2	6144	2267.7
580.3	1266.3	9	2	17644	2116.2
678.9	1376.2	9	2	15097	1759.6
784.6	1338.5	9	2	1274	3918.9
1668.7	463.2	9	2	18495	2469.3
1779.2	1874.1	9	2	16710	2114.2
325.9	1304.1	10	2	17447	1689.7
637.2	1423.7	10	2	6821	1866.3
619.2	1622.9	10	2	19212	1970.9
577.0	1302.9	11	2	20482	3794.8
224.0	1375.8	11	2	4766	2896.9
287.0	1422.2	11	2	20282	1653.5
310.5	913.2	11	2	20299	1808.7
495.5	1285.0	11	2	6156	2917.3
514.5	1194.1	11	2	20428	2111.9
1427.0	1474.2	11	2	19702	1899.4
1553.5	1095.6	11	2	21085	2952.0
1559.4	1002.3	11	2	21099	3423.3
1647.9	1741.3	11	2	21205	4043.7
268.6	1016.3	11	2	17387	2102.7
1593.6	1734.0	12	2	22073	2368.6
210.2	72.7	14	2	22876	2138.1
97.9	1009.8	6	3	17536	1843.5
144.6	749.8	6	3	19310	2170.0
216.9	910.9	6	3	94	1951.4
259.5	1168.8	6	3	2851	1703.9
475.4	471.2	6	3	4042	3731.8
1161.9	1845.0	6	3	20156	1538.5
1184.0	1733.5	6	3	20196	1954.0
1309.1	921.1	6	3	6986	3050.5
208.6	1045.6	6	3	2511	2154.2
239.0	1282.2	6	3	9597	2548.1
1547.2	2009.1	6	3	12066	2751.2
1774.8	356.9	6	3	12617	2038.0
582.3	2005.3	8	3	10429	4030.5
258.1	399.7	8	3	9645	2321.7
263.5	1311.3	8	3	2932	2236.0
372.5	672.2	8	3	3488	2045.0
1134.5	1288.8	8	3	18632	1984.8
1862.6	1695.1	8	3	20750	3689.7
571.4	828.1	9	3	17881	3954.7
64.9	848.7	10	3	17518	3769.7
304.7	531.9	10	3	3117	1684.5
903.8	1379.3	10	3	14145	2303.5
1116.4	1403.5	11	3	18544	1478.8
1267.6	1071.3	11	3	18967	2850.2
1783.7	1417.9	11	3	22401	3026.4
2015.9	1857.9	11	3	21050	1905.7
46.7	1443.3	20	3	17398	3287.0
1394.0	1138.6	6	4	13845	1743.1
1153.0	1205.8	7	4	10818	2219.5
565.5	1999.4	7	4	4495	2798.8
836.9	1469.3	7	4	4768	2257.8
1187.3	1494.6	8	4	13125	1793.0
515.7	1726.0	9	4	12150	2389.2
312.2	1884.3	10	4	4164	2442.9
1119.7	1454.7	10	4	12863	2551.1
1895.5	1733.9	10	4	8458	2485.9
445.4	1755.7	10	4	8811	2459.7
958.1	1031.6	11	4	12524	3474.7
568.9	1653.6	11	4	16595	1662.9
52.3	212.1	11	4	11400	2039.9
451.3	149.6	14	4	9283	2088.3
489.1	901.6	5	5	4694	3877.2
1159.6	1330.8	6	5	1449	5763.9
93.0	216.1	9	5	13484	2690.1
452.2	269.0	9	5	4517	3944.1
1346.7	1265.1	9	5	18176	1692.9
1403.2	1159.6	9	5	18284	2446.3
1979.5	113.2	9	5	13252	2412.7
238.0	2031.3	9	5	14879	5885.0
1889.3	1480.0	10	5	20346	3194.7
1384.5	1222.1	10	5	15715	2032.9
1351.4	1299.2	11	5	18198	3383.7
314.6	443.2	11	5	15907	1942.0
298.6	1060.4	7	6	1860	5433.7
666.5	2002.0	7	6	3371	1784.9
2036.8	1407.6	8	6	11025	4891.1
181.8	1402.1	9	6	11619	1869.9
279.9	1447.6	9	6	1792	4523.1
304.4	1424.5	9	6	17979	3576.1
306.8	1749.9	9	6	1889	1762.0
323.5	1635.0	9	6	18014	5330.2
345.5	1646.5	9	6	2062	3061.5
485.2	1994.7	9	6	2605	2085.7
609.1	1057.2	9	6	3148	1833.8
977.4	935.9	9	6	4933	1929.5
415.2	1818.0	10	6	2317	3109.0
505.2	979.9	10	6	2635	2901.4
536.2	931.9	10	6	22228	2198.4
1195.8	215.8	10	6	24005	2271.4
1841.5	1308.2	10	6	21297	2188.4
1614.6	1837.3	12	6	24606	2802.3
