## Supplementary material for "Unified nonparametric analysis of single-molecule spatial omics data using probabilistic indices": Data used in the analysis from already existing publications: pro_merged_spots.txt

spot_coord_i	spot_coord_j	spot_coord_z	spots_fov	spots_cell_id	spot_intensity
1090.8	1176.5	5	0	16451	6020.6
1269.9	1910.7	6	0	5416	4883.4
1082.0	1559.4	7	0	4922	6264.3
1084.8	1499.2	11	0	16603	3357.2
807.9	783.2	5	1	1188	5150.6
248.5	891.3	5	2	4924	6819.6
355.0	947.0	5	2	310	5645.4
1456.7	1249.0	5	2	2991	7945.9
892.9	1205.7	6	2	1665	3729.6
1414.7	1157.9	7	2	10359	4105.4
972.9	1455.3	5	3	8	9538.1
1727.3	809.2	5	3	1658	6234.9
1516.5	1301.0	6	3	7665	7278.1
1920.6	1336.9	6	3	1702	8216.7
514.9	998.8	6	4	16193	4640.5
523.3	620.8	4	6	97	6205.8
420.5	981.0	5	6	64	4820.9
699.0	843.0	5	6	203	9491.2
1978.5	1626.3	6	6	24821	6182.2
1181.6	1224.8	6	6	6213	4752.0
