## Supplementary material for "Unified nonparametric analysis of single-molecule spatial omics data using probabilistic indices": Data used in the analysis from already existing publications: spoT_merged_spots.txt

spot_coord_i	spot_coord_j	spot_coord_z	spots_fov	spots_cell_id	spot_intensity
970.2	1437.2	6	0	1156	2132.2
1570.3	1501.9	7	0	2684	2675.0
845.1	410.5	8	0	19050	1719.7
684.8	1027.4	9	0	13082	2056.2
700.0	456.8	10	0	21355	2484.1
943.8	1624.3	10	0	21508	1511.6
1047.2	1226.0	10	0	1420	2056.2
676.7	936.2	11	0	18642	2747.4
796.0	1455.2	11	0	18867	3441.9
819.6	1308.2	11	0	7875	2266.3
851.6	1434.1	11	0	9184	2408.8
927.2	1646.7	11	0	14425	1980.4
988.7	828.4	11	0	22003	2380.7
1722.0	1856.7	11	0	6673	2563.4
1828.8	1984.7	11	0	8733	2740.7
1200.4	422.4	11	0	17487	1517.4
894.1	555.8	12	0	14057	1927.0
651.5	1148.0	11	1	11248	3083.9
565.4	879.2	7	2	6467	1803.9
652.6	787.5	7	2	893	2006.3
664.0	1159.0	7	2	6974	2779.0
805.0	1390.8	7	2	1359	1407.3
814.1	1646.8	7	2	1404	2246.0
934.8	1901.8	7	2	8309	2039.4
1054.3	1116.9	7	2	1971	1626.9
1216.7	340.0	7	2	9435	2031.6
1271.2	726.5	7	2	24714	1963.5
1498.8	1456.4	7	2	10846	1618.9
1573.5	1170.3	7	2	11316	2413.6
1626.4	666.0	7	2	3463	1628.7
1718.6	335.1	7	2	12357	1497.8
1793.3	1705.1	7	2	12845	2228.2
1821.8	1135.1	7	2	13070	1571.8
178.3	174.8	8	2	4485	1989.6
302.8	1296.1	9	2	24383	1849.4
412.1	1999.7	9	2	25228	1845.4
541.9	1291.4	9	2	592	1744.2
673.1	1082.4	9	2	7031	1953.3
793.1	771.6	9	2	17807	1879.5
1321.8	1787.4	9	2	18100	2847.1
1420.9	1434.2	10	2	19688	1674.7
1753.7	766.6	10	2	12573	1919.7
532.2	896.0	11	2	20436	1534.9
243.5	650.9	6	3	2749	1570.3
324.3	472.7	7	3	19580	2529.4
1150.2	1837.8	7	3	6326	2061.0
1924.1	1680.7	7	3	8712	2919.3
404.8	877.2	8	3	3703	2096.6
1461.6	1363.1	8	3	7483	1956.4
950.5	1363.9	6	4	1782	2171.4
1287.7	1173.8	6	4	13483	2303.0
241.6	439.6	8	4	4058	2634.3
1294.8	1139.7	8	4	13602	2257.8
1462.5	440.9	8	4	15695	2538.4
1662.9	1553.5	8	4	3294	1662.2
1994.1	1501.8	10	4	8470	2617.0
273.6	519.1	11	4	14973	1757.2
1145.6	1273.2	11	4	12957	1727.2
1242.8	1153.3	11	4	10984	1643.4
1437.3	1251.2	11	4	13979	1709.3
73.6	513.5	12	4	8484	2477.0
140.9	559.3	12	4	8498	3024.2
1164.7	1231.6	14	4	16674	1766.9
260.1	1278.2	7	5	10764	1673.1
266.3	1750.2	8	5	13645	2617.1
540.4	925.2	9	5	17442	3421.3
174.6	1697.9	10	5	19056	1999.7
180.2	1956.3	11	5	20592	2849.5
313.3	448.1	11	5	19212	1669.3
1347.8	1163.4	11	5	15709	2592.7
1354.8	1928.2	11	5	18207	2878.4
1422.6	452.8	10	6	25696	3036.7
1556.0	1468.4	11	6	24542	2262.9
1960.2	1742.4	12	6	21529	2123.3
