## Supplementary material for "Unified nonparametric analysis of single-molecule spatial omics data using probabilistic indices": Data used in the analysis from already existing publications: algD_merged_spots.txt

spot_coord_i	spot_coord_j	spot_coord_z	spots_fov	spots_cell_id	spot_intensity
758.7	935.9	2	1	15321	1261.4
775.2	850.8	2	1	13046	2550.4
777.0	1259.4	2	1	82	2003.4
787.2	858.7	2	1	11673	1850.5
883.7	1290.1	2	1	15051	1412.5
898.6	1297.2	2	1	11697	1741.2
900.1	1259.6	2	1	14865	1871.4
923.4	1373.6	2	1	29480	2064.2
928.8	1259.2	2	1	14863	1773.6
950.0	761.9	2	1	29868	1761.1
968.4	806.7	2	1	15629	2030.3
980.1	686.5	2	1	15650	2470.6
997.4	1508.6	2	1	302	2869.7
1008.1	762.1	2	1	30538	1726.7
1181.1	823.5	2	1	32189	3690.2
1206.9	1252.6	2	1	12133	1961.2
1279.5	1141.7	2	1	32763	4384.3
1309.0	1239.1	2	1	549	4522.2
1338.3	549.9	2	1	33561	2566.3
367.0	551.3	2	1	1419	2672.5
556.7	711.9	2	1	1812	1978.6
715.2	1094.9	2	1	11272	1257.0
804.5	810.8	2	1	13140	1375.5
1267.4	1670.2	2	1	3057	3481.8
1420.4	1260.8	2	1	3289	1505.4
1023.4	938.3	3	1	15781	4415.5
1049.8	1378.2	3	1	2772	3761.5
738.2	562.7	3	1	2205	3742.5
822.9	1171.6	3	1	15360	3848.4
946.2	647.5	3	1	29879	5358.0
1233.5	1416.3	3	1	5020	2933.9
1305.8	1024.2	3	1	38696	2118.0
1048.4	882.6	3	1	4935	3537.5
826.3	575.2	4	1	13740	1767.9
1283.1	1339.4	4	1	33438	2699.8
1003.2	1435.0	4	1	18054	2209.4
1173.0	1307.9	5	1	5583	2444.7
855.5	1164.3	6	1	18663	3515.2
944.5	1330.9	6	1	18788	2637.2
1063.4	791.9	8	1	39569	2282.9
1654.7	1222.8	8	1	39684	2174.1
1037.9	1342.5	8	1	21915	3112.4
862.8	687.4	9	1	35255	1863.6
872.0	1225.7	10	1	7543	3815.6
906.4	1078.0	12	1	23456	2750.8
1241.9	921.8	13	1	39226	2319.6
1006.8	1016.0	14	1	26002	2383.9
1349.9	1033.4	14	1	42467	2355.1
835.1	1251.2	15	1	26358	2552.2
1247.4	1023.1	15	1	42802	2317.7
986.8	1069.5	18	1	27936	3960.3
1116.3	740.7	3	4	42632	1691.9
492.8	1549.7	4	4	59277	4400.6
1110.0	938.9	4	4	36369	2466.7
1275.9	436.5	4	4	55978	2679.0
917.6	1085.3	4	4	4498	9588.9
860.0	1496.0	4	4	51797	2964.7
1030.8	1515.8	5	4	34108	7373.2
769.0	977.0	5	4	26615	3886.3
988.6	582.5	5	4	52739	3785.7
1157.0	643.6	5	4	42783	2598.9
1163.5	713.7	5	4	42942	2710.5
1571.4	847.7	5	4	48746	12058.1
1037.9	1509.9	5	4	34109	8708.2
899.9	987.2	5	4	27217	7775.7
1576.0	941.6	5	4	4808	3278.7
1609.8	902.6	5	4	58751	4886.9
854.4	1077.4	6	4	26676	3149.2
834.3	1392.1	6	4	24784	2089.4
892.5	987.2	6	4	27205	4215.6
1184.5	690.0	6	4	5369	2978.9
1192.9	1011.4	6	4	39456	2318.6
1274.3	829.9	6	4	39547	2400.1
1280.3	456.0	6	4	44947	2804.7
1290.6	541.1	6	4	45110	2343.8
812.3	1129.3	6	4	27575	3133.9
1364.7	560.7	6	4	60441	2162.7
917.1	787.7	7	4	5242	12968.6
296.7	1614.7	7	4	15423	1866.7
529.1	1358.3	7	4	5667	2367.6
704.7	1413.1	7	4	19505	5484.8
755.0	996.5	7	4	27539	9785.6
952.3	792.1	7	4	33488	7864.5
958.5	789.9	7	4	33488	5293.7
1076.8	1224.2	7	4	53161	4495.1
1096.4	725.3	7	4	5327	3778.2
1232.1	498.9	7	4	63050	2540.7
1260.3	1305.6	7	4	37479	1816.7
1304.8	674.7	7	4	45934	2169.9
1319.3	783.9	7	4	56257	3933.6
1427.8	971.8	7	4	39915	2196.0
771.6	1313.5	7	4	6474	2597.0
1031.1	1100.4	7	4	34910	16983.6
605.0	1134.6	8	4	26941	16670.3
1138.0	467.3	8	4	64244	22859.4
1232.5	492.9	8	4	42428	5439.4
102.6	1803.1	8	4	49588	2881.8
108.5	1799.4	8	4	49588	5417.6
246.8	1818.2	8	4	61091	3602.7
754.0	995.7	8	4	27539	8471.6
883.7	922.1	8	4	28182	3003.8
923.4	1483.4	8	4	62718	3085.2
940.9	1278.8	8	4	27761	2057.5
1003.6	1221.6	8	4	53222	2802.1
1069.4	919.6	8	4	34580	2234.8
1086.2	1195.4	8	4	53252	2770.8
1398.8	652.8	8	4	46044	4099.7
1552.1	913.9	8	4	48723	2050.8
540.1	1508.3	8	4	63637	4274.1
1177.6	507.3	8	4	36654	3127.6
822.8	1373.9	9	4	22690	17997.5
942.2	666.0	9	4	33226	25296.8
1020.6	702.2	9	4	43534	3010.1
1042.9	1130.7	9	4	28814	7890.1
1455.1	1051.6	9	4	57280	3427.0
649.9	990.4	9	4	7062	2635.8
682.6	947.7	9	4	19091	3788.9
780.5	1073.8	9	4	24255	3011.2
785.3	1166.6	9	4	20797	2068.6
1185.2	517.1	9	4	36660	2719.1
1293.0	786.3	9	4	63095	2732.5
1301.7	483.2	9	4	55912	2413.6
826.5	1321.1	9	4	24714	2259.4
1090.5	940.1	9	4	62918	5891.6
1155.8	1205.8	9	4	36804	9532.6
1401.0	772.7	9	4	46145	4748.8
1084.7	923.3	10	4	36417	4498.6
1134.9	1048.9	10	4	40484	12511.8
1176.0	1071.5	10	4	54612	17168.2
1306.9	861.6	10	4	8097	26235.7
638.5	1514.5	10	4	18104	2411.4
727.8	1369.6	10	4	19972	5162.9
796.7	1337.2	10	4	65844	1614.7
819.0	1375.4	10	4	7790	8841.6
866.4	1088.4	10	4	28606	2170.0
947.2	671.4	10	4	33227	3437.5
1105.0	1154.1	10	4	35619	5632.5
1108.2	1149.5	10	4	35619	4611.8
1108.5	1373.9	10	4	62937	1954.1
1155.3	1202.5	10	4	36804	4942.6
1034.2	1478.9	10	4	34178	5075.9
1207.4	1313.6	10	4	67021	30736.9
317.9	1657.0	10	4	15696	3272.9
818.9	1492.7	10	4	66727	3414.0
985.2	1023.3	11	4	33936	20856.0
612.0	1455.4	11	4	67398	14580.5
833.5	1410.8	11	4	24876	12552.8
1128.2	1044.2	11	4	40741	5410.5
1217.6	1025.4	11	4	54760	3929.4
1296.7	1020.3	11	4	57420	11819.3
782.2	1010.2	11	4	29464	3113.3
807.9	1506.2	11	4	22866	8682.9
1108.0	1026.3	11	4	67730	5599.4
1140.4	685.9	11	4	43746	3809.4
1177.2	563.4	11	4	35342	3538.5
1178.1	1071.4	11	4	54615	7252.5
1635.1	848.9	11	4	48406	6118.8
675.7	1204.0	11	4	29836	21688.4
738.6	1503.5	11	4	23120	16446.1
222.9	1726.9	11	4	15716	2118.7
985.9	1031.6	11	4	8584	2928.9
1030.5	878.9	11	4	59914	6965.7
1039.0	834.2	11	4	68576	2249.2
232.2	1769.6	12	4	15717	7051.6
604.4	1460.8	12	4	68278	7573.8
708.7	926.0	12	4	29867	11190.8
625.0	1014.3	12	4	9042	4683.0
673.5	1203.1	12	4	29836	14869.2
840.0	1482.7	12	4	23165	2639.1
1034.0	878.7	12	4	59914	11987.0
1119.9	727.0	12	4	43898	9128.5
644.9	1149.5	12	4	30262	9266.9
712.1	960.0	12	4	30312	6724.4
714.1	920.3	12	4	30317	11068.1
733.4	1400.6	12	4	19518	3490.2
1288.0	625.4	13	4	67865	13624.0
1339.1	868.2	13	4	45525	8895.6
668.9	1208.1	13	4	29836	4344.5
724.8	1049.8	13	4	30327	2013.7
780.6	1295.1	13	4	62578	10689.4
804.7	1435.5	13	4	9120	3299.6
811.0	1306.1	13	4	51293	1816.1
840.2	1452.8	13	4	9799	2012.1
1219.2	1327.5	13	4	69798	4475.2
1244.5	790.9	13	4	41116	4357.1
1250.7	796.0	13	4	41340	2309.1
1317.1	741.3	13	4	68786	2184.6
1384.7	1107.2	13	4	56666	2143.2
270.3	1710.9	13	4	15874	3114.0
864.0	1404.5	13	4	10475	3537.1
1662.8	1019.4	13	4	10184	3191.8
674.1	1207.2	14	4	70197	16289.7
293.4	1757.2	14	4	49973	5540.1
1159.9	1096.7	14	4	41457	7762.7
1395.9	929.6	14	4	41586	2580.5
821.7	1297.2	14	4	51296	17587.0
1312.1	862.0	14	4	71472	11915.1
300.9	1633.7	14	4	67274	8385.2
731.2	1418.5	14	4	23521	7774.0
1168.6	717.9	14	4	69760	3358.6
1522.7	960.5	14	4	68036	5290.9
101.1	1767.9	15	4	49624	7965.9
87.2	1778.1	15	4	49622	2763.5
1113.6	722.4	15	4	44378	5162.9
1158.1	548.9	15	4	70614	9975.6
1176.4	1338.7	15	4	38197	2295.7
1234.5	899.6	15	4	41675	3062.1
1313.7	869.8	15	4	67887	2911.6
1343.9	851.9	15	4	70764	4831.8
1346.0	812.7	15	4	10700	6739.4
1521.3	963.6	15	4	68036	7902.9
810.9	1464.8	15	4	70323	15155.1
820.3	1347.1	15	4	11511	19093.8
239.2	1653.1	15	4	70032	7507.8
741.0	1208.0	15	4	21274	3284.9
869.0	1355.7	15	4	69449	9618.5
1295.4	1080.0	16	4	11210	18864.3
1529.2	851.3	16	4	48548	6267.3
68.7	1788.3	16	4	49474	10264.2
788.5	1483.5	16	4	23663	4552.1
813.4	1463.5	16	4	70323	6608.9
900.5	1369.0	16	4	32971	5275.5
735.1	1079.9	16	4	11958	4523.5
1305.9	845.3	16	4	41712	8354.1
1334.7	869.3	16	4	45532	19304.0
77.1	1786.4	16	4	71598	5034.1
763.7	941.2	16	4	31626	10722.0
1276.1	1007.3	16	4	12184	3169.2
256.6	1650.9	17	4	67249	6948.5
1183.7	1149.7	17	4	70633	4102.6
1333.5	706.2	17	4	46384	11989.9
1430.8	957.9	17	4	11774	5626.6
260.5	1644.0	17	4	67249	4652.9
768.6	924.4	17	4	31631	2503.7
1156.8	1340.0	17	4	38238	2978.8
1333.7	1050.9	17	4	57757	2733.3
764.6	949.0	17	4	31830	2306.9
1036.0	1077.1	17	4	70523	10851.9
1192.8	1302.1	17	4	38300	2982.7
1478.6	956.6	17	4	47744	3269.0
293.8	1750.7	18	4	12340	25014.9
32.9	1727.5	18	4	49021	3656.6
1061.1	717.4	18	4	34693	4124.2
1112.1	1336.8	18	4	67708	2314.7
1119.0	1315.3	18	4	65141	2283.8
919.5	1316.8	18	4	33140	2826.2
1108.9	859.7	18	4	12558	7198.8
1153.1	1321.5	18	4	62974	2093.3
834.3	1370.7	19	4	23930	7128.2
1345.3	810.8	19	4	73856	22070.8
1473.0	956.5	19	4	47744	4705.7
1171.2	754.0	19	4	54500	2318.4
1236.3	942.0	19	4	69830	2748.0
1361.6	790.7	19	4	46698	2604.1
1495.2	939.9	19	4	47761	4248.8
1331.1	693.5	19	4	67903	9411.3
810.9	1443.2	20	4	64959	2733.2
1434.6	945.7	20	4	47765	4288.6
8.2	1754.8	21	4	13520	9120.9
836.9	1296.2	21	4	25134	3297.4
1179.7	1364.3	21	4	13392	2410.9
865.3	1453.7	21	4	71245	5063.8
210.3	1695.6	22	4	73483	6071.4
1487.4	932.2	22	4	47781	3773.4
66.9	1754.9	22	4	74394	3198.3
1261.7	994.2	22	4	13994	6007.6
219.2	1610.7	23	4	16197	9873.7
149.8	1552.3	23	4	16191	3566.2
1379.6	882.5	26	4	75324	4945.5
59.4	1576.6	28	4	76163	3756.1
1089.3	1333.4	29	4	15078	4881.8
1312.4	848.0	30	4	76054	11126.2
97.9	1511.5	30	4	73974	2265.9
922.5	1295.1	3	5	71241	3214.4
1739.5	853.1	3	5	53847	2925.1
1789.2	921.2	3	5	130084	1979.5
1431.9	827.4	4	5	97663	5602.6
306.4	495.2	4	5	112442	2821.8
999.7	1602.0	4	5	73544	2615.9
1052.0	841.8	4	5	579	2232.9
1158.4	696.4	4	5	87844	2742.1
1316.2	683.7	4	5	92787	2331.5
1606.4	671.6	4	5	6175	3784.9
1636.2	583.7	4	5	127566	4362.6
1980.6	566.7	4	5	6663	4415.5
1904.0	903.9	4	5	108252	22508.4
1220.3	582.8	4	5	89619	1833.7
1787.7	960.6	4	5	106748	3114.6
1494.5	788.8	5	5	125567	28165.2
171.5	1923.1	5	5	6859	2687.7
361.2	548.1	5	5	113779	2221.9
1002.8	1399.2	5	5	82675	4699.0
1060.8	786.2	5	5	135046	1650.9
1177.0	754.6	5	5	7425	1815.1
1178.7	601.1	5	5	119632	4997.2
1252.4	584.2	5	5	123093	2885.0
1260.7	737.4	5	5	135449	3288.7
1534.7	901.3	5	5	142918	2634.7
1555.4	906.0	5	5	100422	4750.9
1565.7	666.0	5	5	100623	8471.0
1633.9	566.3	5	5	137106	2986.4
1836.8	961.8	5	5	8205	1918.9
1631.4	1053.3	5	5	101466	28806.2
1143.7	1726.9	5	5	74136	2595.5
1571.9	741.8	5	5	101008	10985.4
1752.6	960.2	6	5	105671	5447.6
165.9	171.4	6	5	110456	1722.5
173.2	135.0	6	5	131735	4391.4
328.6	800.0	6	5	113449	2158.9
667.9	361.0	6	5	117884	2995.4
957.8	1809.1	6	5	74469	3621.5
982.4	1429.9	6	5	118631	2158.3
1305.7	922.4	6	5	85546	3152.3
1498.9	708.2	6	5	125723	3443.7
1549.4	770.0	6	5	126195	3051.3
1563.8	664.0	6	5	100624	6684.0
1567.3	658.9	6	5	100624	8769.8
1581.6	660.4	6	5	100627	6885.4
1672.3	628.3	6	5	102805	2735.8
1798.4	759.7	6	5	106639	2936.1
1892.9	689.0	6	5	103714	3631.3
275.1	756.4	6	5	56077	1924.1
1374.2	526.0	6	5	96014	1981.6
1494.9	788.0	6	5	151502	19941.0
1635.0	1056.9	6	5	101924	6161.5
1748.0	990.4	7	5	106488	11339.7
287.7	748.5	7	5	56090	3049.1
291.1	577.4	7	5	56094	5542.1
305.5	191.0	7	5	112189	2807.1
328.8	858.0	7	5	113601	2584.7
1202.4	784.5	7	5	122230	2687.4
1258.2	460.7	7	5	135316	2903.2
1343.1	747.1	7	5	123758	1804.6
1658.1	488.0	7	5	102264	2773.6
1723.3	533.5	7	5	128248	3710.1
1828.8	1089.9	7	5	137806	6218.6
1859.2	683.1	7	5	108050	2552.5
1947.6	859.2	7	5	144294	3287.3
1549.2	776.6	7	5	126198	46625.4
1747.2	836.4	7	5	129252	6349.8
126.0	156.4	7	5	131646	2098.3
348.9	344.7	7	5	132262	2437.9
432.0	436.4	7	5	10970	9319.3
532.0	344.9	7	5	114966	2749.1
860.5	403.6	7	5	133331	2879.2
1012.0	716.1	7	5	82821	2209.3
1139.6	1789.8	7	5	150562	2974.5
1546.1	611.4	7	5	11596	14501.9
463.6	676.9	8	5	115308	18034.3
1247.5	669.0	8	5	141603	5369.9
1541.7	598.8	8	5	126170	21384.8
1615.9	435.0	8	5	128370	3386.5
1796.9	633.7	8	5	107473	3570.1
1849.4	684.2	8	5	107596	18755.5
131.1	375.3	8	5	54580	2239.6
135.9	211.7	8	5	131679	4404.5
306.3	878.3	8	5	10899	1920.8
322.1	442.0	8	5	112692	2522.3
348.1	237.7	8	5	113575	4025.5
378.5	466.9	8	5	112717	1921.8
680.9	1139.8	8	5	146084	4308.2
1201.7	760.6	8	5	88221	4858.6
1223.0	735.0	8	5	122355	2559.5
1362.1	670.6	8	5	94996	3098.7
1403.5	507.5	8	5	96343	9557.8
1578.6	543.0	8	5	127314	2829.6
1708.5	469.4	8	5	128310	3910.5
1740.0	592.2	8	5	10627	4347.2
1797.7	856.5	8	5	53928	3473.2
1803.3	845.0	8	5	107117	2907.2
1828.3	636.7	8	5	130525	3852.1
1867.5	639.4	8	5	152338	3601.2
1871.7	645.7	8	5	104066	2484.7
1876.7	634.1	8	5	103946	2115.6
1959.1	1621.9	8	5	144247	3963.0
271.5	583.0	8	5	56390	2989.3
423.3	855.4	8	5	60143	2064.6
861.3	1363.4	8	5	150310	2358.2
936.2	1410.2	8	5	72181	1729.9
1498.5	679.4	8	5	98467	9230.5
1540.4	1501.7	8	5	142925	2689.9
1620.8	939.3	8	5	148049	2971.4
1626.5	564.1	8	5	127259	3433.8
1306.6	877.3	9	5	85880	54175.4
368.1	222.2	9	5	113996	5180.6
1487.7	774.0	9	5	125574	32027.5
1575.0	679.3	9	5	99801	16821.9
1590.5	1058.5	9	5	101476	27467.1
1683.8	1005.4	9	5	12791	18580.9
1707.0	1025.8	9	5	105878	25667.2
1859.8	635.2	9	5	104186	7172.6
132.0	297.2	9	5	109163	3007.4
352.2	771.3	9	5	153938	2912.8
373.8	858.8	9	5	60115	3476.5
460.8	680.5	9	5	115311	4002.2
466.0	676.3	9	5	115311	11031.1
474.4	706.5	9	5	65355	4414.4
1320.2	668.0	9	5	155802	5137.9
1634.8	423.4	9	5	128441	2838.5
1748.2	499.2	9	5	128487	3839.1
1763.4	585.5	9	5	106541	1854.0
1769.8	1003.2	9	5	106362	2411.4
1828.0	694.7	9	5	107637	2514.7
1581.5	680.6	9	5	126576	7892.0
1760.1	941.1	9	5	129484	4805.4
870.3	1439.2	9	5	140325	4703.3
1324.9	579.3	9	5	160327	2805.2
400.2	639.3	10	5	166474	3755.7
916.8	1748.5	10	5	76648	17068.8
1582.1	1031.6	10	5	143113	7673.1
1641.1	501.0	10	5	13975	13873.8
1683.0	1071.2	10	5	137317	27340.3
1709.9	1032.7	10	5	105605	2966.6
1731.8	934.3	10	5	157039	8675.1
1868.6	634.6	10	5	152339	17526.5
215.9	789.7	10	5	60259	3595.9
229.9	689.2	10	5	138860	3714.7
284.6	515.1	10	5	58293	2887.7
430.5	775.2	10	5	114427	3493.8
1148.2	1486.7	10	5	87409	2730.5
1304.2	865.4	10	5	147091	2088.2
1428.2	758.5	10	5	15072	2274.0
1441.3	1277.4	10	5	13803	3464.4
1447.0	1272.2	10	5	13803	8362.3
1487.1	772.0	10	5	125574	18532.4
1565.1	1017.6	10	5	100303	9406.6
1570.4	1054.9	10	5	160966	3243.2
1585.2	1022.2	10	5	147999	4918.2
1642.3	509.0	10	5	102120	3238.7
1718.9	672.0	10	5	148262	12743.6
1759.7	803.1	10	5	106165	2450.3
1811.6	2042.7	10	5	12867	8585.3
317.3	360.9	10	5	54821	2991.1
629.5	370.9	10	5	67815	3118.2
873.0	1652.7	10	5	77144	2267.3
1251.1	749.1	10	5	122385	5751.4
1255.4	756.0	10	5	122386	6017.1
1612.7	952.9	10	5	151819	2442.7
1728.4	949.1	10	5	15314	3381.5
300.6	232.5	11	5	112267	14797.1
485.1	571.0	11	5	139419	4670.9
1333.8	919.8	11	5	14997	10022.9
1737.4	615.0	11	5	161325	8751.6
33.8	398.3	11	5	131427	1939.5
82.5	252.3	11	5	14226	3220.3
187.3	276.4	11	5	55127	9025.9
223.8	809.4	11	5	60526	2391.8
247.8	1498.5	11	5	14316	2639.4
559.8	704.8	11	5	145519	1849.4
1175.8	612.6	11	5	119939	1763.8
1190.8	561.5	11	5	121498	2089.0
1375.0	953.7	11	5	147359	22217.9
1456.3	880.0	11	5	164450	7510.0
1537.0	1008.7	11	5	99473	4856.0
1668.8	945.5	11	5	127825	9546.7
1689.2	462.0	11	5	128528	22350.0
1690.2	1069.2	11	5	137317	2503.5
1716.1	670.9	11	5	148262	9605.3
1845.1	663.5	11	5	107672	2725.2
175.7	369.9	11	5	54334	17366.2
560.1	765.6	11	5	64614	17506.4
1264.0	1512.8	11	5	90379	12381.4
311.0	920.2	11	5	60836	1844.6
346.1	529.1	11	5	15677	1990.4
1502.5	804.1	11	5	98360	4418.1
1995.3	675.5	11	5	104610	3985.1
885.5	1410.1	12	5	155234	6112.2
1154.6	671.0	12	5	167556	1826.2
1712.2	1011.6	12	5	16596	3970.8
174.8	372.3	12	5	54334	6025.7
188.8	273.7	12	5	157762	11376.5
203.2	916.4	12	5	60247	2134.6
224.9	695.4	12	5	56859	2636.0
1001.3	670.8	12	5	82221	2093.4
1039.1	1407.6	12	5	163701	3986.1
1118.1	1497.3	12	5	84869	9207.6
1161.3	656.2	12	5	87884	3796.3
1621.8	973.3	12	5	16519	4856.3
1682.1	1005.8	12	5	102720	4189.1
1694.4	954.0	12	5	127961	3952.3
1713.2	1017.9	12	5	103279	11007.7
1717.6	505.4	12	5	15305	16203.8
1845.3	876.5	12	5	137832	2840.8
1957.1	965.9	12	5	152641	2323.0
448.0	563.3	12	5	114289	6407.9
1324.3	924.8	12	5	147198	10728.1
1732.9	621.3	12	5	104642	6424.3
194.8	166.6	12	5	110887	2977.8
941.0	1525.8	12	5	77803	2793.3
1682.9	885.0	12	5	102875	4712.9
1710.6	503.3	12	5	165350	2584.2
1709.9	508.3	12	5	128768	2266.1
1751.8	982.1	12	5	165458	2434.3
1972.3	790.3	12	5	138222	9997.0
1295.0	885.2	13	5	86507	13850.7
1467.2	847.2	13	5	97346	9435.8
1640.9	571.8	13	5	104614	9579.5
1839.5	640.7	13	5	130539	3337.6
1925.3	995.0	13	5	165803	8351.4
1940.3	954.9	13	5	152731	4630.2
62.1	320.5	13	5	54135	2664.0
81.4	318.1	13	5	15499	2524.9
116.4	401.6	13	5	157534	5651.1
183.1	646.4	13	5	145063	2053.2
868.6	1409.8	13	5	78237	7057.1
904.0	1506.3	13	5	17361	10387.7
1155.7	1830.2	13	5	122035	2906.1
1322.6	964.2	13	5	86416	3235.1
1338.0	921.6	13	5	86517	10382.5
1411.3	843.3	13	5	97788	2755.7
1481.8	812.3	13	5	17838	3256.7
1601.8	784.6	13	5	16505	1902.8
1679.4	1006.6	13	5	102732	2055.0
1718.7	504.6	13	5	173201	10792.4
1758.5	563.9	13	5	129825	2158.6
1767.8	466.5	13	5	128793	4540.4
1792.4	1103.4	13	5	143879	2824.1
1797.7	587.1	13	5	161652	3416.0
1902.5	1006.5	13	5	152717	7564.4
1903.3	1000.6	13	5	152717	7434.9
1298.2	874.5	13	5	86587	6634.7
1451.9	837.6	13	5	156179	9185.5
1842.9	884.4	13	5	137833	13331.9
1037.5	1759.0	13	5	78936	5040.6
1049.5	1548.1	13	5	78452	2699.0
1358.8	767.4	13	5	94398	2778.1
1529.9	615.6	13	5	99227	4454.2
101.0	442.3	14	5	157548	9533.1
181.9	356.7	14	5	54340	31202.2
1152.8	1554.1	14	5	167590	11274.9
1324.2	935.9	14	5	86599	2919.9
1427.1	805.2	14	5	160470	2724.6
1719.1	510.2	14	5	173201	18228.2
1872.4	892.2	14	5	131083	9536.0
81.8	448.6	14	5	153400	5778.5
164.7	784.7	14	5	61235	7768.5
652.6	595.3	14	5	174602	2208.9
1159.0	1484.0	14	5	18951	5829.5
1167.3	1510.8	14	5	87673	2771.0
1329.6	574.1	14	5	93960	2390.0
1431.8	557.0	14	5	19161	15471.7
1574.0	629.4	14	5	101252	40502.0
1601.7	964.5	14	5	19301	3647.7
1711.5	507.4	14	5	176765	11306.0
1791.0	754.5	14	5	106669	2690.9
1916.7	916.1	14	5	152765	4888.1
1937.1	628.6	14	5	19558	3018.1
1971.3	789.0	14	5	138243	10118.1
1440.0	884.7	14	5	151250	4951.1
461.6	598.4	14	5	178355	9998.3
844.0	1429.2	14	5	20085	2475.4
1497.5	676.0	14	5	176106	2339.6
263.5	253.0	15	5	110928	7997.1
327.7	637.1	15	5	138996	21671.6
477.5	582.0	15	5	63608	7659.0
572.6	567.3	15	5	178453	21374.5
1755.4	645.1	15	5	19428	15518.5
119.9	994.0	15	5	61407	2436.5
148.4	302.7	15	5	166120	6695.4
169.2	729.8	15	5	110355	1835.6
241.6	936.6	15	5	19730	3638.0
275.0	938.3	15	5	61309	6910.5
281.2	1011.8	15	5	153767	6587.6
400.0	789.5	15	5	19866	6584.8
503.4	474.3	15	5	170677	3203.0
916.4	1714.9	15	5	78795	2789.7
1362.6	813.8	15	5	94411	2600.4
1510.8	644.4	15	5	125549	7047.0
1691.5	507.8	15	5	168764	2404.6
1711.5	645.6	15	5	104860	2096.8
1721.2	543.8	15	5	176807	4418.7
1886.3	635.9	15	5	104910	3382.3
1154.5	611.9	15	5	120159	2043.5
1752.8	976.9	15	5	22120	2003.2
1484.4	500.7	16	5	21864	1978.3
121.9	346.3	16	5	184501	13828.6
307.9	520.8	16	5	112182	4833.1
1594.9	784.5	16	5	172503	9838.7
1887.3	902.1	16	5	108205	11495.6
1906.4	977.5	16	5	152803	20123.7
100.6	312.3	16	5	177763	4268.0
116.0	389.8	16	5	21032	4986.4
133.7	369.7	16	5	177820	8131.7
198.2	286.5	16	5	54997	3734.7
260.7	256.1	16	5	110967	5195.5
281.9	1013.0	16	5	153767	7848.3
327.3	634.7	16	5	138999	11753.5
330.9	637.7	16	5	138999	6229.6
484.4	449.7	16	5	181810	2035.9
484.7	598.6	16	5	170685	4148.0
1013.3	1773.0	16	5	178940	3171.1
1272.4	1537.2	16	5	90392	2095.5
1573.3	784.5	16	5	164945	2527.1
1689.3	1115.0	16	5	176697	3830.4
1713.7	688.8	16	5	104962	7830.3
1724.8	882.0	16	5	180586	2348.4
1856.0	1432.7	16	5	20889	2087.8
150.0	304.0	16	5	166122	7382.5
1440.6	824.8	16	5	97833	7267.0
1447.0	822.3	16	5	97833	17656.2
1698.2	1232.2	16	5	180480	6220.8
307.3	366.3	17	5	181549	6136.1
403.4	767.4	17	5	184897	14655.4
524.2	788.8	17	5	178413	8856.2
1119.5	1524.0	17	5	182502	9287.0
110.8	907.3	17	5	22312	3715.1
118.7	389.6	17	5	21032	3755.7
153.7	848.1	17	5	61429	2636.8
219.8	186.4	17	5	181410	6641.9
407.0	775.2	17	5	162621	14598.6
1436.8	623.9	17	5	192770	2394.5
1488.9	687.4	17	5	125744	5599.5
1606.9	541.1	17	5	186646	9762.2
1716.3	497.6	17	5	190054	6386.1
909.6	970.7	17	5	175036	14650.6
485.8	598.5	17	5	170686	10184.1
1333.6	939.8	17	5	86794	2268.3
1407.7	762.4	17	5	182984	2097.3
1565.4	956.9	17	5	183300	2197.4
1716.4	1179.7	17	5	176801	3746.8
1291.4	959.4	18	5	86775	21394.5
1494.1	931.4	18	5	142710	24345.0
347.7	916.4	18	5	174340	17376.7
1128.3	1730.0	18	5	80191	13685.5
1224.8	791.8	18	5	89520	10366.9
1496.5	633.7	18	5	183159	6391.6
215.9	1395.1	18	5	23813	1724.9
320.0	648.6	18	5	57830	6874.3
359.3	578.3	18	5	174348	2658.2
1229.3	787.9	18	5	89520	3515.7
1671.0	1195.6	18	5	176649	6598.6
1840.3	1233.9	18	5	173610	5158.1
2017.2	605.5	18	5	190632	4652.9
428.1	747.5	18	5	64954	15859.8
1125.6	1721.3	18	5	80716	5795.4
223.5	922.2	19	5	62011	14608.5
510.9	429.1	19	5	25589	17085.4
1469.0	686.0	19	5	26232	17476.4
1509.3	1121.9	19	5	26292	6129.7
1843.9	1065.3	19	5	148607	5185.2
255.6	369.4	19	5	25404	3465.1
332.8	588.8	19	5	191102	4403.1
405.4	797.0	19	5	187951	2682.5
1456.6	558.9	19	5	189378	2991.1
1494.1	1084.5	19	5	189435	11084.5
1606.4	537.3	19	5	180251	10235.9
1634.9	956.2	19	5	102771	3672.8
1662.7	1184.0	19	5	193577	6007.0
1666.1	1269.5	19	5	189858	2526.6
1795.9	771.2	19	5	173417	1992.4
1848.6	1235.6	19	5	173612	2672.8
1481.4	651.0	19	5	151366	7546.5
1041.4	975.8	19	5	27410	2022.0
1731.4	818.6	19	5	186990	2799.1
1793.0	500.0	19	5	130008	6994.3
1876.5	672.3	19	5	105239	2542.5
390.5	418.7	20	5	113312	5585.9
444.6	846.4	20	5	27085	7366.0
524.4	506.5	20	5	185036	6465.9
1236.4	881.5	20	5	195834	10153.1
1671.6	1252.9	20	5	183825	4857.7
138.1	750.0	20	5	109985	4714.2
139.8	744.1	20	5	109985	4468.2
271.0	630.4	20	5	194686	8724.5
516.0	496.1	20	5	185013	6559.5
618.2	617.2	20	5	158513	2373.7
1388.5	1023.3	20	5	186103	7843.4
1542.6	1083.3	20	5	203462	3272.6
70.2	341.1	20	5	194351	6563.4
422.6	759.0	21	5	166549	6293.7
1955.4	969.2	21	5	152997	4452.3
139.2	748.0	21	5	110025	12979.4
181.0	939.6	21	5	62319	4974.8
239.4	539.1	21	5	58050	6466.7
315.4	528.7	21	5	184828	5002.2
1182.2	571.0	21	5	120293	2043.2
1544.4	1030.0	21	5	196724	2442.6
1594.3	604.7	21	5	196851	2508.3
1767.8	1107.4	21	5	200858	1875.9
150.1	713.1	21	5	194444	4946.8
487.0	503.8	21	5	115275	11262.1
426.5	764.5	21	5	166551	5421.9
1368.2	1727.6	21	5	81217	9810.7
1540.0	635.1	21	5	196679	6826.7
89.1	368.1	22	5	201407	3780.6
247.2	263.5	22	5	187743	22167.7
105.3	355.1	22	5	29790	2975.6
324.1	396.2	22	5	29953	4406.4
808.7	893.7	22	5	198717	3478.5
1293.5	1565.8	22	5	195959	3464.7
1379.2	1032.1	22	5	192627	2173.0
345.3	615.7	22	5	66380	2321.2
195.9	357.4	23	5	31273	9351.5
223.0	618.0	23	5	181423	12732.1
545.9	501.2	23	5	185052	5419.7
1402.1	1043.7	23	5	186204	9733.2
1451.1	936.9	23	5	31924	2120.8
1563.6	1232.2	23	5	196780	5729.8
1572.2	1168.2	23	5	172428	2728.0
1685.8	1035.1	23	5	176721	2424.1
1636.5	1263.4	23	5	183519	4068.4
1955.3	930.8	23	5	210661	9008.7
302.8	822.4	24	5	187824	4526.2
789.1	860.9	24	5	205470	5936.4
1273.8	1795.5	24	5	171700	4733.3
1280.6	537.1	24	5	33071	5454.3
1403.3	1776.4	24	5	189222	5026.6
1871.6	1109.1	24	5	169331	3305.6
40.8	328.7	24	5	33689	12826.6
1515.5	712.4	24	5	209595	4643.6
1689.6	505.9	24	5	168778	2845.6
1792.9	974.2	24	5	213049	4492.8
1896.6	1159.8	24	5	34866	4951.2
1380.1	1049.5	25	5	95456	7649.3
1552.0	621.8	25	5	34496	8053.6
1568.7	735.8	25	5	183298	10578.4
173.5	356.3	25	5	33753	4898.4
152.8	642.1	25	5	34974	7157.7
966.0	1644.4	25	5	211313	12938.8
1172.7	803.2	25	5	214027	6574.1
1639.5	516.1	25	5	210001	5404.7
176.0	366.2	26	5	204978	7877.1
235.3	315.2	26	5	35042	8824.0
217.0	731.6	26	5	35026	2090.4
470.7	657.9	26	5	213691	7997.9
1172.8	799.7	26	5	214027	6281.8
1584.2	572.7	26	5	165028	3810.4
1905.5	1076.0	26	5	207854	2397.6
409.0	665.8	26	5	211041	23193.8
210.0	613.7	26	5	111314	5434.8
1685.9	941.1	26	5	36009	2053.8
261.1	566.8	27	5	210960	25279.8
294.9	392.1	27	5	170448	11416.4
1474.4	946.0	27	5	35736	7842.4
125.7	520.6	27	5	144872	2712.4
476.0	656.2	27	5	213691	7192.2
967.3	1642.6	27	5	211313	6071.3
1621.2	762.0	27	5	206947	5769.3
1622.9	566.5	28	5	206955	11893.9
1626.1	1081.6	28	5	38649	9700.2
277.7	646.4	28	5	36429	2847.5
1619.8	1567.3	28	5	220028	2110.1
1876.4	813.8	28	5	220699	2377.0
125.6	463.0	29	5	216082	10847.6
1332.4	1198.6	29	5	221585	7161.2
1333.7	1190.8	29	5	221585	3836.8
1439.1	1035.5	29	5	199647	11722.6
188.5	623.6	29	5	153561	5121.9
1442.9	1028.0	30	5	224290	2505.0
1540.3	543.9	30	5	41133	2453.2
1565.1	1386.2	30	5	222258	6180.8
1317.7	925.5	31	5	223980	3198.0
1373.2	888.1	31	5	42147	2544.1
1533.0	971.2	31	5	224482	3819.6
1234.0	900.3	31	5	43162	8842.3
1476.0	929.6	32	5	221997	16670.5
1524.3	1115.1	32	5	214796	8199.1
1473.6	903.5	32	5	228373	9420.8
1489.6	888.6	33	5	214699	6767.8
229.9	356.8	33	5	45299	4859.4
1331.2	1031.4	34	5	45575	6911.3
1346.4	870.9	35	5	46737	5824.2
1458.1	1038.9	35	5	46915	10263.7
1328.0	1797.8	35	5	231628	3251.8
1516.4	868.4	35	5	230329	2697.1
1744.2	1101.2	35	5	227164	5374.8
1228.0	675.2	36	5	231433	4727.8
1735.2	1144.8	37	5	235542	5144.3
1303.4	670.2	38	5	49948	5165.8
1386.3	1001.9	38	5	49042	9426.7
1544.1	879.9	38	5	49215	2195.0
1583.6	913.7	38	5	232218	4352.0
1710.4	1269.7	38	5	50469	2442.8
1848.4	820.8	38	5	223053	2842.3
1855.8	1220.7	38	5	50658	5354.0
1497.3	853.1	38	5	51323	18049.0
1263.6	725.1	38	5	50918	7958.7
1511.3	1511.8	38	5	52753	2129.9
73.6	474.1	39	5	50814	8629.5
77.3	467.5	39	5	50813	4752.5
85.2	470.0	39	5	49799	3834.1
1445.1	617.4	39	5	237545	6866.7
1505.0	1034.6	39	5	237618	2726.0
1703.7	1198.5	39	5	236769	10451.4
1763.8	1310.2	40	5	51805	7016.0
1434.4	1639.6	40	5	231915	3287.2
1496.8	873.9	40	5	236434	8168.2
1238.2	1843.9	40	5	237271	4294.4
