## Supplementary material for "Unified nonparametric analysis of single-molecule spatial omics data using probabilistic indices": Data used in the analysis from already existing publications: ampC_merged_spots.txt

spot_coord_i	spot_coord_j	spot_coord_z	spots_fov	spots_cell_id	spot_intensity
939.0	1647.1	2	1	240	5065.8
1326.0	1164.7	2	1	16268	3570.5
808.9	1553.1	2	1	2339	2364.8
55.6	1087.0	3	1	758	4894.7
79.6	607.4	3	1	799	7914.8
140.0	896.5	3	1	968	7935.1
196.4	778.0	3	1	1116	10638.6
270.6	1630.3	3	1	1250	5536.5
272.0	681.8	3	1	1241	15466.9
317.0	1571.1	3	1	1315	11486.8
425.5	907.3	3	1	1581	6881.4
555.4	433.0	3	1	1799	8269.2
563.4	432.8	3	1	1799	4398.4
936.5	526.6	3	1	35824	1445.4
1009.6	971.7	3	1	15121	2086.2
1028.8	612.2	3	1	338	1015.7
1358.7	1319.3	3	1	3234	2124.7
1400.0	196.3	3	1	3279	5902.3
2031.7	640.4	3	1	4403	2352.9
994.5	746.3	3	1	17054	1554.5
236.8	1281.1	4	1	1177	6306.0
384.6	423.6	4	1	33805	8285.4
666.0	375.6	4	1	4688	5538.4
818.4	795.0	4	1	37582	4407.6
979.9	1390.3	4	1	29565	2809.4
308.5	764.2	4	1	33784	8075.5
839.6	969.5	4	1	17721	3896.2
1260.0	1040.8	4	1	12264	1448.7
768.3	1032.5	5	1	16753	1539.7
883.5	1112.4	5	1	17791	1497.4
437.2	1259.1	5	1	5757	2572.2
1312.5	1251.4	5	1	19498	2313.5
908.8	1211.8	6	1	35808	1655.0
950.1	786.2	6	1	18797	2046.5
673.0	808.7	6	1	39342	5500.6
1030.6	703.8	6	1	20028	1408.0
1358.1	1102.9	6	1	38725	1588.0
1560.1	892.3	3	4	46990	1694.1
734.0	1619.7	4	4	61446	2878.7
810.5	975.9	4	4	26217	1436.0
951.4	718.0	4	4	52367	1606.1
1107.0	726.7	4	4	42626	1865.3
1130.2	386.5	4	4	54014	2337.9
1196.5	642.9	4	4	42807	1746.4
1257.7	697.9	4	4	3799	4444.2
1486.8	919.3	4	4	47086	1455.9
1585.0	635.3	4	4	2415	2472.5
1616.9	853.2	4	4	48115	1434.3
1629.5	851.2	4	4	48120	1671.3
1922.0	1534.1	4	4	58923	6168.7
1088.8	721.3	4	4	42903	981.0
1022.0	559.2	5	4	35080	1545.7
1324.7	85.2	5	4	3848	2645.2
1352.4	609.8	5	4	56411	1509.3
432.3	681.3	5	4	59228	15551.3
866.2	925.9	5	4	27164	1417.5
1025.4	549.1	5	4	5291	1566.2
1035.6	668.9	5	4	34055	1303.3
1203.6	1039.2	5	4	54737	1220.7
1364.4	593.2	5	4	56697	1123.6
1906.0	1683.9	5	4	58918	8417.5
839.9	1008.4	6	4	27131	2211.5
1141.8	875.2	6	4	39373	1759.0
1174.5	583.1	6	4	42949	2114.8
933.2	1306.3	6	4	27745	1081.9
1162.8	741.3	7	4	54352	1627.5
1295.5	552.3	7	4	60274	1786.0
1071.7	552.3	8	4	35665	1433.3
1178.0	770.3	8	4	54374	1803.5
271.8	762.9	4	5	55712	1479.7
884.4	489.0	4	5	133123	8027.4
914.1	1468.5	4	5	71284	1627.0
1132.7	957.2	4	5	87085	3730.2
1265.6	883.7	4	5	85248	1445.6
1652.7	427.8	4	5	128080	1616.4
382.3	903.2	4	5	59226	1449.4
1249.6	618.4	4	5	93332	1957.6
1345.2	739.3	4	5	7569	1448.0
84.6	403.0	5	5	109014	1421.5
88.8	324.5	5	5	109659	1764.1
321.8	918.0	5	5	59202	1715.5
321.6	716.9	5	5	55835	1955.5
546.7	770.7	5	5	63863	1816.7
1177.6	631.5	5	5	119634	1988.1
1269.1	1771.0	5	5	74231	2210.0
1294.3	900.3	5	5	85386	1562.5
1723.6	489.4	5	5	8111	1568.8
1082.0	806.6	5	5	82983	1338.9
1119.0	1441.0	5	5	53601	1708.0
1867.6	780.6	5	5	130900	1475.2
1546.2	476.9	6	5	126046	1840.3
1656.0	986.8	6	5	102654	1454.7
2002.3	716.3	6	5	108701	2222.8
340.2	832.2	6	5	111780	1113.3
200.5	363.9	7	5	10854	1250.5
138.8	464.8	7	5	56150	1877.0
617.0	361.9	7	5	67800	989.4
274.2	242.1	8	5	145165	1870.0
1531.0	752.0	8	5	99588	1403.3
1603.5	1684.0	8	5	143143	1493.9
440.3	698.8	8	5	132499	1283.0
491.5	797.5	9	5	64190	2428.5
1986.7	728.3	9	5	104237	1620.7
624.0	544.5	11	5	162946	2707.2
625.2	544.2	12	5	162946	4264.4
437.4	652.1	12	5	65814	1599.0
1881.3	817.5	12	5	173709	1214.8
