## Supplementary material for "Unified nonparametric analysis of single-molecule spatial omics data using probabilistic indices": Data used in the analysis from already existing publications: ccoN2_merged_spots.txt

spot_coord_i	spot_coord_j	spot_coord_z	spots_fov	spots_cell_id	spot_intensity
825.4	978.2	2	1	15030	6117.2
890.6	1514.2	2	1	34732	4628.0
1246.5	1890.7	2	1	37087	6419.2
1580.1	1930.9	2	1	3502	6902.3
1247.6	2039.5	3	1	3024	20459.2
1723.9	1115.5	3	1	3786	10940.8
108.9	546.0	3	1	870	6008.7
197.8	777.3	3	1	1116	22087.6
312.2	1818.3	3	1	1308	9966.4
369.9	1332.0	3	1	1400	5962.6
396.4	494.0	3	1	1459	5873.4
411.0	689.7	3	1	1547	5606.3
502.1	890.8	3	1	1695	10058.1
505.8	1481.2	3	1	1690	8795.7
509.0	1101.2	3	1	1702	8479.2
539.1	924.5	3	1	1773	5982.9
579.3	1842.1	3	1	1855	6613.3
607.1	2032.5	3	1	1920	8812.0
622.2	143.5	3	1	1954	13192.4
651.4	1516.4	3	1	1986	6029.6
675.7	1532.3	3	1	2054	5310.4
695.1	1815.5	3	1	2100	10268.9
699.4	1755.7	3	1	44	6528.6
738.3	690.6	3	1	2201	9684.4
803.4	484.1	3	1	38295	4663.1
814.9	948.7	3	1	15359	15314.7
815.2	1655.1	3	1	2351	6172.0
816.5	751.3	3	1	13665	6583.0
822.7	1154.3	3	1	121	6482.3
832.8	1025.1	3	1	126	4593.7
855.7	1076.9	3	1	16323	6386.0
895.1	820.8	3	1	11706	4865.5
903.7	694.3	3	1	34783	8836.0
906.8	237.5	3	1	2510	6413.3
923.0	1590.5	3	1	14979	7098.5
932.7	1184.0	3	1	29889	4487.5
942.7	2028.6	3	1	2580	5330.0
958.2	486.4	3	1	29987	10580.9
998.5	1040.7	3	1	11863	6112.7
1060.5	367.2	3	1	2776	8473.4
1060.2	1739.0	3	1	2780	6258.9
1075.1	1391.3	3	1	31133	6868.4
1101.8	1385.8	3	1	411	4756.0
1120.4	1576.0	3	1	2865	5123.9
1155.1	1319.4	3	1	16095	4882.6
1184.9	856.4	3	1	36926	5832.2
1208.3	1170.5	3	1	32331	11246.8
1218.3	972.2	3	1	15280	5440.5
1257.8	1879.6	3	1	3041	18532.3
1293.1	1076.8	3	1	543	8102.2
1294.4	651.4	3	1	3104	11653.1
1297.5	1631.0	3	1	3110	7630.6
1375.9	1706.1	3	1	3249	5715.7
1390.7	1555.6	3	1	3259	6836.4
1521.8	1470.4	3	1	3415	6902.2
1544.7	1466.4	3	1	628	21206.3
1610.0	195.5	3	1	3545	6619.9
1611.8	735.6	3	1	3561	6501.8
1618.5	796.8	3	1	3571	5858.6
1694.1	392.6	3	1	3723	5454.3
1776.3	246.5	3	1	3868	10611.8
1806.2	1828.8	3	1	3933	7509.2
1822.8	721.1	3	1	3974	11642.0
1828.5	1975.2	3	1	3982	12012.9
1891.2	689.0	3	1	4122	5512.0
1918.8	1499.2	3	1	4177	7432.6
1926.2	640.7	3	1	4190	11901.7
1968.0	1249.1	3	1	4263	9727.0
1994.4	1265.0	3	1	4341	9116.2
2010.5	423.8	3	1	4376	7026.8
875.1	1269.0	3	1	16850	21327.3
736.3	2010.8	3	1	34041	5722.1
751.1	952.2	3	1	11383	7269.5
769.7	1042.4	3	1	16756	9896.4
789.3	612.0	3	1	34590	8257.6
811.3	973.3	3	1	34613	9408.2
898.7	1344.0	3	1	14637	3755.1
900.4	495.5	3	1	14389	14404.5
1069.4	1247.5	3	1	11995	6870.9
1231.9	1349.1	3	1	32551	13349.4
70.9	1975.7	4	1	4464	6100.4
190.1	873.0	4	1	1098	6869.0
349.2	745.2	4	1	4587	4809.3
361.4	54.7	4	1	1395	6627.8
409.4	509.1	4	1	1520	5050.0
414.3	323.9	4	1	4625	4610.4
492.4	1599.0	4	1	33843	5763.3
819.7	557.1	4	1	13743	4109.1
830.4	773.1	4	1	37584	5560.3
841.6	1496.3	4	1	37617	12241.9
849.8	1115.3	4	1	16319	9851.9
858.7	1077.3	4	1	4784	5921.0
988.3	1116.3	4	1	36200	9510.1
1134.0	1703.3	4	1	31676	9274.3
1145.8	1344.6	4	1	16643	5615.0
1218.1	978.6	4	1	17508	9551.3
1309.3	1066.9	4	1	32855	8121.3
1696.8	371.3	4	1	3710	7761.2
1948.0	1447.0	4	1	4238	14842.9
41.0	711.5	4	1	33723	15504.4
838.1	1130.3	4	1	17712	5200.2
887.1	396.2	4	1	35661	6641.4
91.7	1561.5	5	1	4472	11178.0
411.1	1170.4	5	1	33823	6519.2
622.4	1172.3	5	1	5298	14446.8
845.7	793.5	5	1	14070	7566.8
854.8	727.7	5	1	14020	8179.4
1025.4	1263.3	5	1	18108	6353.0
1104.6	1516.1	5	1	36696	6279.1
1207.7	1016.7	5	1	38645	5730.6
1270.8	1344.7	5	1	32752	8020.3
1452.0	1309.3	5	1	38737	13706.4
1596.6	525.3	5	1	37315	9811.3
1821.0	1691.7	5	1	5688	18143.5
836.8	775.1	5	1	37589	6597.7
889.7	1020.1	5	1	18706	6811.3
927.1	1216.8	6	1	17857	28928.3
354.2	1665.7	6	1	38222	6557.3
858.2	1485.9	6	1	5373	6422.8
1072.1	1041.3	6	1	19148	7203.0
1189.5	331.0	6	1	6049	6282.5
1582.6	167.2	6	1	5666	6414.8
928.1	1519.9	6	1	38905	8292.6
1289.8	1203.6	6	1	20455	8733.9
755.3	1576.4	7	1	6281	7796.7
847.2	812.4	7	1	14095	5410.2
907.8	849.6	7	1	17819	4937.8
564.0	1230.8	7	1	38781	5768.3
872.4	647.5	7	1	35196	7147.9
650.9	486.4	8	1	6260	12274.8
981.8	1152.3	8	1	19890	6113.2
1033.9	1433.7	8	1	30735	8252.9
1368.3	1089.2	8	1	38729	8599.8
903.0	1291.9	9	1	19709	7108.5
1013.8	1309.2	9	1	21876	4820.3
1368.5	1087.9	9	1	38731	10327.0
357.8	1811.8	10	1	7056	7146.3
705.7	487.8	10	1	7476	9659.8
1497.8	2008.6	10	1	7820	15892.7
971.5	1169.8	10	1	38957	6149.2
576.5	1752.7	11	1	40691	6545.8
853.7	1129.0	11	1	41224	5254.1
1822.9	1834.3	11	1	8275	10460.7
431.4	954.3	12	1	8317	8230.9
892.7	1116.0	13	1	25048	5221.6
969.6	1382.2	13	1	29793	8740.6
986.2	1086.8	13	1	25204	6445.2
378.0	870.9	15	1	9393	12112.5
944.4	951.7	19	1	43790	17324.3
668.9	1449.3	3	4	19431	5305.1
1142.1	600.3	3	4	35028	6798.5
1224.0	1046.7	3	4	54723	6791.6
1297.2	1007.4	3	4	56956	6280.3
1365.5	823.6	3	4	518	5686.5
1390.9	1918.3	3	4	2175	6977.8
1629.2	1335.1	3	4	2458	5033.5
791.9	1052.8	3	4	25815	7090.5
1184.2	1183.4	3	4	36989	4801.6
1224.1	1378.8	3	4	54928	7758.9
1361.0	881.9	4	4	60503	33698.3
121.1	664.8	4	4	3007	10264.5
173.5	1244.0	4	4	706	5880.2
197.3	1747.8	4	4	61008	6394.4
269.5	1120.8	4	4	795	5716.7
542.0	401.4	4	4	1043	8281.8
584.4	1375.0	4	4	18475	9380.6
670.1	1054.8	4	4	18990	8896.2
671.7	1545.2	4	4	21745	10403.8
674.1	1380.4	4	4	19131	9751.9
688.8	1500.4	4	4	19294	3391.9
694.2	1049.0	4	4	25315	6094.8
704.0	1096.8	4	4	19587	4193.5
739.1	968.1	4	4	26176	5799.5
765.9	1384.7	4	4	21784	4031.8
777.1	1445.5	4	4	21793	6325.5
786.1	1249.1	4	4	24381	11547.6
805.6	228.5	4	4	1355	10883.0
845.7	1357.7	4	4	25197	9601.9
878.0	1476.6	4	4	21855	4203.6
878.6	1051.6	4	4	26296	7693.6
879.8	1380.2	4	4	32549	10810.6
885.7	1487.1	4	4	32574	7492.9
892.9	1382.2	4	4	32589	3411.5
939.4	969.1	4	4	26379	8072.5
945.7	1539.2	4	4	21722	11981.7
951.1	1084.8	4	4	26395	6378.9
965.8	1052.8	4	4	33750	9270.1
975.9	989.5	4	4	33635	5159.7
983.0	1095.8	4	4	25991	4817.4
988.7	1156.1	4	4	26431	5413.0
1010.0	586.9	4	4	61682	16571.0
1019.7	964.3	4	4	1633	6777.4
1049.5	578.2	4	4	35044	6225.6
1068.8	528.1	4	4	53510	5496.0
1075.2	1189.9	4	4	34719	8834.5
1084.5	1216.7	4	4	53076	5474.6
1086.8	540.3	4	4	3667	8700.1
1086.7	711.5	4	4	42754	5363.9
1094.5	784.5	4	4	35869	4510.1
1097.2	478.7	4	4	53794	7608.5
1101.0	748.8	4	4	35820	6856.1
1115.9	1126.9	4	4	1780	8456.5
1122.5	1002.5	4	4	38853	5790.5
1148.4	1198.4	4	4	36785	7186.0
1150.0	1083.0	4	4	38871	14007.2
1162.0	1026.4	4	4	38887	7457.5
1168.9	1018.3	4	4	38714	6341.7
1173.2	932.4	4	4	38901	8707.7
1177.9	810.4	4	4	38904	3689.8
1184.6	1011.1	4	4	54684	4307.3
1186.8	1357.5	4	4	37325	7693.8
1193.1	652.8	4	4	42805	6618.6
1192.8	1067.9	4	4	54699	4487.0
1202.9	440.5	4	4	54873	4465.1
1203.3	1171.4	4	4	37025	8878.6
1208.7	572.7	4	4	42673	6570.9
1228.9	1153.8	4	4	37035	5307.4
1229.7	841.9	4	4	54981	6783.2
1280.2	878.7	4	4	38998	10375.8
1316.7	798.6	4	4	60345	7167.1
1326.5	672.4	4	4	45799	7512.9
1350.9	560.5	4	4	60432	5234.0
1364.7	677.1	4	4	45586	7022.5
1386.4	1201.8	4	4	3887	10821.0
1450.0	1006.0	4	4	57054	12818.5
1453.6	646.9	4	4	2251	10325.8
1504.6	886.3	4	4	46986	5812.7
1594.9	808.8	4	4	48109	7453.0
1600.0	921.2	4	4	48779	5618.3
1633.8	647.0	4	4	2475	4919.9
1758.8	856.5	4	4	2619	9778.6
1762.0	1052.8	4	4	2634	4258.0
573.2	1458.3	4	4	17850	6566.1
602.8	1076.8	4	4	26496	7532.8
609.1	1356.0	4	4	18598	8679.3
644.3	1426.3	4	4	17881	8627.6
723.3	1378.3	4	4	19969	7185.8
766.0	1415.9	4	4	21968	6650.3
833.6	1368.6	4	4	24781	5156.6
908.4	1257.2	4	4	26762	4628.7
917.8	1257.1	4	4	33074	3858.0
973.8	1075.4	4	4	33632	8888.1
984.6	1031.2	4	4	33792	5465.1
1083.0	1148.3	4	4	35498	10024.8
1099.4	1272.1	4	4	53115	7867.0
1126.6	907.0	4	4	3697	9744.8
1130.7	1255.1	4	4	4612	5416.0
1133.4	523.4	4	4	53995	8149.2
1147.1	849.6	4	4	39113	7362.9
1150.8	481.4	4	4	36555	5523.7
1175.4	569.0	4	4	35123	5719.0
1193.0	539.8	4	4	54653	8954.5
1198.6	658.7	4	4	42962	10068.5
1214.7	1357.7	4	4	37446	5976.8
1229.7	1088.7	4	4	55144	5422.7
1261.1	805.7	4	4	39251	4710.5
1406.0	808.0	4	4	46764	7695.1
2026.2	1063.8	4	4	58968	5103.3
1249.6	986.3	5	4	44785	8006.7
1304.4	855.8	5	4	45199	8461.0
1378.1	1065.6	5	4	57046	9284.8
269.1	1159.6	5	4	4195	8473.8
512.1	1664.2	5	4	50452	6344.5
596.8	1456.3	5	4	59411	9010.2
602.5	1058.6	5	4	3299	9947.4
700.5	1552.2	5	4	21751	8532.6
721.9	1409.0	5	4	62502	4557.7
733.5	1526.1	5	4	21943	9496.6
747.7	955.2	5	4	26604	5469.8
750.4	1254.7	5	4	20371	5938.6
769.4	1176.5	5	4	20389	8858.4
774.7	1116.7	5	4	63799	7100.9
779.3	1396.3	5	4	59684	7768.7
789.0	1375.2	5	4	21801	4468.9
841.9	1470.9	5	4	24950	6546.6
854.5	832.6	5	4	51781	7974.7
922.1	1271.3	5	4	26780	3725.3
932.4	724.2	5	4	33233	6725.0
943.8	1463.9	5	4	22049	6623.7
965.8	1652.8	5	4	59831	5957.6
994.2	145.3	5	4	3581	5436.4
1021.0	674.9	5	4	42887	4934.0
1053.3	1100.9	5	4	34844	6428.3
1060.2	1126.0	5	4	34848	6458.5
1116.6	1476.1	5	4	60033	5291.4
1131.3	1169.8	5	4	54028	5055.6
1136.3	1211.6	5	4	36057	5236.4
1160.0	1267.4	5	4	54249	8753.9
1161.1	895.6	5	4	39127	5263.1
1169.9	1376.4	5	4	37408	7415.9
1182.1	1048.1	5	4	38916	7442.0
1220.2	1067.1	5	4	55099	11872.1
1261.5	972.9	5	4	39258	6880.9
1274.4	749.7	5	4	43033	10453.9
1284.4	699.7	5	4	61917	7319.8
1288.3	1097.4	5	4	55126	4294.4
1330.8	648.0	5	4	45804	5445.1
1332.5	897.7	5	4	39023	4381.2
1345.0	776.1	5	4	4753	8727.2
1347.9	967.2	5	4	45388	8533.7
1384.5	950.3	5	4	46738	7388.9
1445.8	922.0	5	4	47134	7457.7
1482.5	1018.2	5	4	58216	8049.8
1596.6	2018.8	5	4	3970	8387.5
1704.2	293.4	5	4	4016	9696.7
1232.0	750.0	5	4	54331	10645.6
203.5	1707.9	5	4	49812	7294.9
599.3	1065.3	5	4	26930	8205.1
695.1	1548.0	5	4	22101	4654.8
788.2	1299.4	5	4	59697	6461.7
845.0	1455.6	5	4	22198	5950.6
891.5	1461.2	5	4	22028	6069.9
903.4	1391.7	5	4	32770	8321.2
910.1	953.5	5	4	62707	6540.4
998.4	799.1	5	4	33965	8441.2
1047.6	1143.0	5	4	27363	3785.7
1059.2	945.6	5	4	34658	9117.7
1141.3	1139.5	5	4	5346	5757.2
1186.7	1242.0	5	4	37524	10014.0
1235.4	1289.4	5	4	37567	5392.2
1532.4	908.4	5	4	48683	4650.8
1627.2	604.9	5	4	58787	8203.0
1806.2	1870.4	5	4	60693	5988.3
654.7	1530.6	6	4	22088	10897.6
708.5	986.7	6	4	27034	9619.3
1590.6	874.1	6	4	58705	15859.9
76.8	1579.3	6	4	49516	6789.4
261.0	1801.4	6	4	49888	5038.5
357.9	1378.8	6	4	4939	10402.3
551.7	976.1	6	4	63648	6626.8
581.8	1062.4	6	4	26915	7740.7
765.7	1067.0	6	4	59646	5492.4
788.7	1024.0	6	4	51180	6786.3
840.7	1328.0	6	4	25050	9842.9
861.7	1495.2	6	4	51801	5555.3
873.1	1452.6	6	4	5208	6008.2
929.8	751.3	6	4	51957	7482.2
945.4	1272.0	6	4	27296	5611.5
1059.5	690.5	6	4	43055	6011.6
1107.8	1243.7	6	4	61787	4557.9
1119.9	687.9	6	4	43081	6562.8
1156.2	780.2	6	4	36822	7366.8
1157.0	1458.1	6	4	36815	5669.8
1185.1	925.2	6	4	39447	4748.3
1186.3	534.2	6	4	36593	5656.0
1234.9	804.7	6	4	55025	7257.2
1306.4	775.6	6	4	5439	6287.6
1312.0	581.2	6	4	56166	5599.7
1317.7	997.2	6	4	57072	6405.1
1332.4	1131.9	6	4	45272	5717.8
1337.8	929.1	6	4	39577	4447.6
1359.6	972.6	6	4	56521	9654.0
1372.8	900.6	6	4	47112	9153.8
1381.7	647.5	6	4	45920	6783.6
1389.0	1059.0	6	4	62046	5702.6
1393.8	904.0	6	4	47172	6958.2
1467.3	957.0	6	4	47081	6131.3
1472.6	767.6	6	4	60591	7941.9
1477.1	990.5	6	4	58221	6469.1
1507.9	844.8	6	4	48096	7023.0
1530.4	855.8	6	4	48178	5443.5
1554.1	174.2	6	4	58580	6060.1
1576.6	816.9	6	4	48184	7523.5
1806.1	1878.2	6	4	60693	7402.3
684.3	1153.4	6	4	20506	7974.2
717.5	1535.5	6	4	22286	6527.5
860.2	882.9	6	4	64997	6859.7
957.3	1221.7	6	4	27311	5801.7
1053.4	1139.7	6	4	27851	13159.8
1091.8	1226.7	6	4	53210	4682.9
1136.0	1359.2	6	4	54161	6200.4
1189.1	791.3	6	4	64323	5355.0
1194.1	925.6	6	4	39748	6434.1
1223.5	1045.7	6	4	39776	11118.6
1287.7	1183.2	6	4	56100	6093.9
1385.3	737.8	6	4	45971	4587.1
1414.5	969.7	6	4	39909	8632.8
1455.0	1258.7	6	4	58127	10383.2
835.5	1241.4	7	4	51523	11073.7
900.9	1476.5	7	4	22387	11370.7
284.0	1737.1	7	4	15420	6756.9
299.8	1692.3	7	4	15428	8344.7
327.7	1612.3	7	4	50215	7216.0
359.0	1377.3	7	4	4939	13450.7
555.6	1397.3	7	4	17430	5766.1
579.2	1183.9	7	4	26920	5631.0
598.3	1203.9	7	4	27411	6093.3
612.7	1478.5	7	4	17974	6605.7
668.3	1064.0	7	4	27471	5547.6
713.0	994.9	7	4	27510	7312.4
733.3	2040.6	7	4	5093	8537.9
807.5	969.6	7	4	27572	6056.3
838.7	966.1	7	4	61545	5023.5
847.6	1283.3	7	4	24987	4390.1
951.5	1234.5	7	4	26828	7097.7
960.6	1025.2	7	4	33799	6743.9
997.3	1210.3	7	4	27827	5455.7
1001.2	720.5	7	4	52487	6433.6
1027.1	621.6	7	4	52857	7266.0
1028.7	792.9	7	4	34304	7706.2
1038.8	824.5	7	4	34699	9788.9
1083.1	1146.3	7	4	35504	9138.1
1120.0	1007.0	7	4	39348	13055.9
1133.7	1059.7	7	4	39660	6669.9
1156.7	909.1	7	4	39689	4872.2
1196.4	586.7	7	4	43287	7482.9
1277.6	936.2	7	4	39542	6384.9
1298.1	591.7	7	4	60322	5502.9
1349.2	853.2	7	4	45549	6642.2
1370.5	830.4	7	4	46652	6120.4
1410.9	812.9	7	4	46771	6859.2
1442.6	1317.1	7	4	5498	5572.4
1464.7	893.7	7	4	47263	5297.7
1610.5	882.2	7	4	58715	5162.6
561.5	1432.6	7	4	17612	5163.9
761.4	1430.6	7	4	61501	6896.0
829.8	1268.9	7	4	64971	5056.4
934.4	1279.0	7	4	27761	4316.5
654.4	952.0	8	4	50618	13225.3
804.1	1156.7	8	4	51216	14227.0
1144.3	727.7	8	4	43418	6918.8
603.8	1192.9	8	4	27915	4157.8
633.8	1307.3	8	4	50728	6721.7
792.5	1378.7	8	4	5797	4732.0
889.0	1331.1	8	4	32625	5543.5
983.3	1450.4	8	4	22588	6133.2
1079.7	1151.4	8	4	35505	5842.6
1167.9	1336.3	8	4	37613	5402.9
1172.6	823.5	8	4	39724	4740.4
1204.3	1017.7	8	4	40035	14358.7
1209.1	506.8	8	4	36638	7310.3
1251.3	921.4	8	4	39808	7490.0
1272.7	933.9	8	4	39542	5022.5
1300.2	688.1	8	4	66199	6218.0
1360.7	1054.1	8	4	57256	7306.7
1481.4	998.5	8	4	58225	6359.4
1508.4	829.4	8	4	48261	8217.0
1607.9	872.1	8	4	58723	7331.7
585.5	1182.1	8	4	28356	5945.3
665.0	1003.1	8	4	28436	8561.4
755.4	1469.8	8	4	22644	7160.0
791.7	1239.8	8	4	24389	5404.6
958.4	1222.3	8	4	28756	7413.5
1053.2	831.5	8	4	34336	5472.5
1278.5	893.3	8	4	40389	6934.6
1230.8	949.2	9	4	40331	7303.2
755.9	1120.1	9	4	20670	7581.0
818.9	946.9	9	4	7157	4991.2
825.7	1223.3	9	4	51576	5309.8
998.2	1269.3	9	4	61620	7880.7
1048.5	1180.1	9	4	34745	6077.8
1068.0	1414.0	9	4	53627	7145.8
1079.4	471.4	9	4	53725	8969.2
1112.6	1287.5	9	4	53298	6518.4
1173.2	1375.5	9	4	37806	8931.7
1176.5	1106.5	9	4	40261	4855.2
1224.1	543.6	9	4	43641	7628.0
1266.9	781.3	9	4	39819	7208.5
1425.5	985.4	9	4	66280	6704.0
220.2	1761.4	9	4	61108	5850.6
509.7	1644.1	9	4	64775	6429.0
626.5	1542.7	9	4	62425	7695.6
819.4	1131.2	9	4	28554	8075.3
1097.5	674.0	9	4	43726	8221.0
1128.0	861.2	9	4	40474	5877.0
1308.8	1059.9	9	4	45217	4969.5
1343.2	896.3	10	4	8113	5891.2
5.2	1758.6	10	4	49004	7626.4
138.9	1742.2	10	4	49719	11447.2
757.3	1265.6	10	4	20782	6968.9
874.8	1365.8	10	4	59768	6538.7
1177.6	1021.7	10	4	40528	12093.3
1219.8	884.2	10	4	40583	6795.5
1294.5	994.1	10	4	44908	7562.0
1397.3	1038.9	10	4	40706	5434.8
716.4	1131.2	10	4	20907	8919.9
796.9	1395.1	10	4	23008	5254.4
10.1	2035.3	11	4	48821	8138.1
737.3	884.4	11	4	28971	5412.6
899.7	1327.2	11	4	32631	8385.2
1131.6	1316.8	11	4	66076	5680.9
1347.1	1054.5	11	4	57429	7870.7
1277.0	1139.1	11	4	55487	7941.3
1459.1	777.4	11	4	47893	8919.0
1646.6	727.7	11	4	67210	9157.5
841.9	954.9	12	4	9150	12090.8
457.6	1456.5	12	4	17081	7761.7
706.4	1448.8	12	4	23106	5186.8
922.0	1008.2	12	4	51990	7297.9
993.8	787.7	12	4	33726	7087.5
1140.4	884.0	12	4	36128	5880.1
1219.7	866.4	12	4	41084	5704.1
1242.9	1320.8	12	4	38071	6257.6
1338.2	755.2	12	4	46160	4723.1
678.2	1148.1	12	4	9721	8117.3
818.7	1436.1	12	4	64947	4922.0
1297.9	945.2	13	4	41376	5007.9
1430.5	750.5	13	4	56910	6255.7
853.4	1011.4	14	4	30794	31242.9
271.3	1414.5	14	4	69143	6474.7
691.6	1540.4	14	4	23368	8406.5
1221.3	694.1	14	4	70669	4956.1
978.5	1163.1	14	4	30937	6162.7
1353.4	1094.6	17	4	57764	6865.1
998.0	1340.8	4	5	5267	18317.7
444.4	1011.0	4	5	114806	6016.9
637.9	1147.0	4	5	133	6097.5
782.8	1430.2	4	5	68509	7926.0
801.9	1508.9	4	5	68533	9385.1
869.5	1448.8	4	5	5164	6693.4
924.1	1720.2	4	5	72918	5938.5
973.7	1922.4	4	5	458	9528.7
995.1	1670.6	4	5	73017	5656.4
1013.2	1466.3	4	5	118592	7007.7
1060.1	761.5	4	5	119341	6154.2
1187.2	1324.6	4	5	121235	5684.0
1189.5	1718.4	4	5	73307	6174.6
1191.8	589.1	4	5	860	10114.9
1207.6	646.4	4	5	89173	4154.1
1218.5	662.8	4	5	89389	5997.2
1289.9	1014.4	4	5	123332	7006.5
1442.2	799.2	4	5	97181	6461.5
1444.3	572.5	4	5	96925	4334.2
1689.7	813.1	4	5	102919	7201.8
1706.2	804.1	4	5	3149	6113.2
1737.4	695.2	4	5	103584	5146.6
1757.3	1055.0	4	5	6386	6929.2
1804.4	477.5	4	5	129595	13123.4
1804.7	918.6	4	5	3412	8130.4
1828.2	541.1	4	5	107487	7280.5
1905.3	705.7	4	5	137997	4709.6
1950.5	1780.7	4	5	6624	5976.1
1985.5	1448.9	4	5	3732	9956.4
543.3	1212.6	4	5	116158	6601.9
817.8	1311.0	4	5	146220	7444.5
1024.4	1403.8	4	5	74003	7241.7
1279.8	1096.9	4	5	123328	7471.2
1495.1	614.4	4	5	98348	13924.5
1528.3	1080.1	4	5	7825	8589.9
1622.8	1272.0	4	5	101751	6700.5
238.3	879.3	5	5	59176	12444.7
623.5	2010.1	5	5	68115	12726.7
70.6	324.2	5	5	6764	6125.2
105.0	338.0	5	5	4006	7053.6
126.8	277.6	5	5	110081	6865.1
190.5	330.5	5	5	54389	21149.9
208.2	928.5	5	5	4290	6753.4
280.7	788.4	5	5	4410	5539.3
294.8	435.2	5	5	112157	11612.7
430.1	420.9	5	5	112533	9682.9
438.9	634.9	5	5	65153	5834.1
449.0	744.7	5	5	63108	4600.8
483.5	853.2	5	5	4663	3844.2
576.7	353.8	5	5	116784	4083.3
660.3	1926.3	5	5	117869	10325.9
765.0	1362.9	5	5	68462	6658.2
885.9	1687.9	5	5	73438	9149.1
905.9	1475.6	5	5	73833	7742.4
982.9	1626.4	5	5	73931	5017.5
998.0	1398.1	5	5	82675	4539.1
1002.2	1403.4	5	5	82675	5783.4
1030.8	856.4	5	5	83377	6896.6
1042.6	1642.2	5	5	83501	10181.8
1092.8	2010.4	5	5	5362	8242.9
1098.7	1435.2	5	5	73201	5268.3
1283.0	2009.6	5	5	92157	5397.1
1288.0	1240.5	5	5	141666	6408.2
1411.0	541.1	5	5	96346	4118.4
1440.0	1389.9	5	5	7684	9097.9
1462.4	2035.6	5	5	7721	6863.1
1530.1	552.1	5	5	136344	3788.0
1556.2	645.8	5	5	126254	4357.0
1576.4	580.5	5	5	126473	4733.8
1615.8	648.1	5	5	100921	4533.7
1792.3	938.6	5	5	106749	4358.0
1810.7	736.1	5	5	106642	3909.7
1903.5	1307.4	5	5	108340	12908.3
1953.1	1476.1	5	5	131251	9303.6
873.0	1422.7	5	5	73787	25329.7
1400.2	660.0	5	5	124182	14077.9
173.9	1254.9	5	5	110537	7429.4
293.8	737.9	5	5	55933	5431.0
326.7	544.8	5	5	55961	6368.1
438.0	808.6	5	5	63974	5333.1
489.0	827.0	5	5	63921	6969.3
540.0	517.8	5	5	116083	6695.3
648.3	331.6	5	5	8572	5291.3
777.7	1366.6	5	5	68837	6679.4
885.5	1578.7	5	5	73807	7832.5
915.3	1723.8	5	5	74399	4308.7
922.4	1483.9	5	5	74417	6871.7
970.2	1402.2	5	5	72068	8164.1
989.5	1397.0	5	5	82410	12340.9
1022.2	1658.2	5	5	74013	5897.3
1031.4	727.7	5	5	134994	5707.8
1031.9	1500.3	5	5	74544	5361.6
1193.5	772.5	5	5	89037	10992.7
1232.7	963.1	5	5	89651	6985.8
1242.3	1543.8	5	5	74748	6303.3
1305.5	472.0	5	5	92298	7080.0
1422.4	705.7	5	5	124748	7891.2
1656.1	914.2	5	5	102098	4980.4
1924.0	683.0	5	5	103840	6994.1
1993.9	657.3	5	5	108637	11040.5
2010.7	696.1	5	5	103881	3391.5
1628.4	855.2	6	5	127514	16985.1
42.2	1579.9	6	5	108830	7563.7
52.0	736.9	6	5	131466	7242.8
61.8	819.4	6	5	109004	7632.7
69.3	309.6	6	5	54087	7110.6
73.7	394.8	6	5	109013	10561.2
97.4	890.3	6	5	59100	11356.9
226.7	250.5	6	5	110648	5905.7
229.4	415.0	6	5	111482	5928.5
239.8	1109.7	6	5	6899	22947.0
297.1	899.4	6	5	59395	5710.3
299.2	487.3	6	5	112551	10696.6
358.1	886.7	6	5	59416	4978.3
360.2	727.6	6	5	113745	5579.3
365.0	793.2	6	5	62567	7046.0
390.7	869.4	6	5	59230	7052.6
440.4	533.1	6	5	114518	6649.2
455.4	432.1	6	5	112603	5239.0
471.5	1661.4	6	5	8511	9844.3
513.4	360.8	6	5	114940	4784.3
775.2	1601.8	6	5	73734	5304.7
885.3	1570.4	6	5	74349	4038.5
889.0	1622.7	6	5	73802	5441.3
941.8	1709.4	6	5	74440	7840.2
965.8	1053.0	6	5	72630	5573.3
970.2	1566.5	6	5	72416	5006.0
1023.0	1176.3	6	5	141093	6045.7
1051.9	1684.3	6	5	83558	6892.6
1119.5	1571.5	6	5	84655	8654.0
1166.7	1682.6	6	5	74158	7335.5
1266.3	588.0	6	5	90253	3934.5
1345.9	677.0	6	5	94681	5012.7
1424.5	781.5	6	5	124710	5894.7
1427.9	657.6	6	5	93444	5094.7
1432.2	1901.7	6	5	90689	9493.4
1539.9	618.8	6	5	99444	6806.3
1554.3	530.4	6	5	127311	6512.0
1558.4	1541.2	6	5	100219	4966.5
1606.8	579.6	6	5	9325	4306.0
1768.8	828.5	6	5	53900	5108.7
1821.8	534.0	6	5	9506	4159.0
1856.9	503.9	6	5	130887	6975.0
1886.6	647.3	6	5	10714	7518.9
1892.3	1460.5	6	5	131143	8361.4
1971.7	725.1	6	5	103868	9229.1
2002.0	1291.2	6	5	131354	9130.1
758.8	1434.4	6	5	68599	13111.9
860.0	1684.3	6	5	74843	8949.9
343.3	851.7	6	5	113603	5322.0
1213.1	1613.0	6	5	88760	4839.1
1351.3	701.2	6	5	94988	4957.1
1566.1	1518.5	6	5	100205	6392.0
1643.6	912.9	6	5	102096	5840.1
1746.4	898.0	6	5	106055	5074.5
1896.9	679.0	6	5	103954	4956.1
1243.6	541.3	7	5	90055	14277.1
73.7	901.1	7	5	59472	6638.9
191.3	282.2	7	5	111256	8205.4
212.6	309.0	7	5	54550	7989.9
247.6	1149.9	7	5	8415	6308.7
293.3	510.3	7	5	153837	6649.2
298.0	197.3	7	5	112188	7141.5
304.8	842.6	7	5	111754	4857.5
338.3	629.0	7	5	65230	4534.9
395.6	422.2	7	5	112657	8503.5
543.4	855.5	7	5	64122	5951.7
546.7	550.4	7	5	116164	4364.7
603.8	1663.7	7	5	117239	7437.5
800.1	1404.9	7	5	9930	10441.2
855.2	1550.8	7	5	74833	5175.0
889.1	1666.1	7	5	69663	9001.4
935.1	1381.6	7	5	72102	7535.4
953.1	1618.4	7	5	74458	7080.1
968.5	1680.8	7	5	82028	6102.4
971.7	1219.2	7	5	72596	5303.0
1046.7	1398.7	7	5	75111	5209.6
1142.3	573.4	7	5	119714	4940.2
1157.9	1615.1	7	5	88747	4570.6
1198.1	679.1	7	5	89140	5919.4
1221.8	1693.3	7	5	75303	5062.0
1240.0	695.9	7	5	122514	4912.6
1258.0	791.8	7	5	85691	6503.8
1298.4	666.0	7	5	93472	5206.6
1405.3	820.0	7	5	95880	7146.4
1408.9	493.7	7	5	124561	6381.8
1468.7	653.2	7	5	10372	5068.1
1495.5	609.9	7	5	98353	5537.3
1598.2	556.7	7	5	101132	6083.1
1625.0	549.1	7	5	127335	7018.3
1776.9	903.4	7	5	106254	6132.5
1867.4	543.8	7	5	144056	4476.4
1902.5	932.2	7	5	131137	4147.5
117.2	432.0	7	5	54235	6937.8
440.5	680.7	7	5	65340	11069.1
578.7	1388.3	7	5	117046	4408.0
629.0	1392.9	7	5	67552	5480.2
631.3	1418.4	7	5	67604	5168.6
949.1	1548.3	7	5	75541	9824.6
1005.0	1502.9	7	5	75624	6607.0
1045.3	1445.5	7	5	83610	7616.9
1067.7	975.3	7	5	85579	5312.8
1114.8	1698.7	7	5	75754	5021.9
1206.8	1683.8	7	5	75834	6810.3
1209.4	675.2	7	5	122299	10128.2
1252.4	578.0	7	5	123095	6022.5
1431.3	684.7	7	5	96401	7260.5
1616.0	831.4	7	5	100576	5287.6
1763.3	1226.0	7	5	143614	5552.9
1767.8	1354.7	8	5	137563	6915.6
197.7	392.6	8	5	111127	6891.9
288.0	311.6	8	5	145172	6323.5
298.9	605.6	8	5	56270	4779.2
315.5	464.8	8	5	112693	5555.0
327.9	614.7	8	5	65302	5445.2
405.0	558.3	8	5	114241	8885.0
422.3	883.8	8	5	59895	8393.7
572.3	683.3	8	5	65226	6422.9
813.8	1315.9	8	5	146209	5269.4
827.4	1409.1	8	5	146228	7109.1
890.6	1492.4	8	5	118413	6582.9
1148.5	652.9	8	5	87867	9553.0
1173.4	1802.6	8	5	121868	7004.5
1178.9	704.2	8	5	121155	6541.2
1186.4	1400.7	8	5	88110	5589.6
1230.5	682.4	8	5	146915	7615.3
1253.1	924.4	8	5	85692	5053.7
1566.1	451.8	8	5	100129	6451.2
1615.9	572.1	8	5	127334	8380.1
1731.0	952.4	8	5	129414	7991.7
1741.2	871.3	8	5	53910	5059.7
1850.6	1679.6	8	5	10700	10635.4
1767.3	650.2	8	5	104164	11245.6
201.0	818.6	8	5	60007	7648.5
982.7	1594.4	8	5	76173	4905.8
1105.1	1660.3	8	5	146744	7054.1
1260.9	891.0	8	5	86007	5724.9
1483.7	648.9	8	5	156229	6509.6
1722.3	987.6	8	5	105949	5545.3
120.6	410.7	9	5	149105	5168.5
126.1	324.4	9	5	149108	5860.4
173.5	816.3	9	5	59545	6068.8
409.2	550.3	9	5	12081	4770.2
701.4	1172.6	9	5	154464	5719.4
898.6	1516.4	9	5	74902	5493.1
1039.1	1433.9	9	5	119229	5979.9
1184.6	1727.9	9	5	76421	6237.7
1236.9	664.5	9	5	12465	6135.7
1286.4	758.7	9	5	135559	6089.0
1286.3	900.5	9	5	86017	7609.8
1374.1	785.9	9	5	147366	5390.5
1664.4	809.0	9	5	102029	5447.2
1714.0	1544.2	9	5	143365	5324.4
1747.8	834.7	9	5	129252	5360.7
1772.3	1823.8	9	5	148428	5830.4
208.6	927.5	9	5	60254	6640.5
984.2	1579.3	9	5	76749	4673.5
1183.9	597.3	9	5	119893	6564.2
1276.7	1560.6	9	5	77068	5699.2
1630.8	1542.6	9	5	148083	9250.2
1087.6	1646.3	10	5	76902	7203.4
254.7	723.6	10	5	56538	10117.2
445.4	905.7	10	5	63200	6330.2
463.0	341.0	10	5	114988	5955.2
474.6	651.3	10	5	65543	13495.7
903.6	957.0	10	5	146380	7718.2
947.1	755.1	10	5	140608	6475.2
1154.0	1671.8	10	5	76956	5790.0
1286.6	1466.5	10	5	92446	6564.5
1337.2	618.0	10	5	160337	6267.6
1376.7	611.9	10	5	93742	6964.7
1485.3	910.5	10	5	98331	6169.3
1785.9	996.5	10	5	106718	6422.9
1794.3	525.5	10	5	14086	5894.3
1835.2	519.4	10	5	152161	6173.5
1955.7	841.9	10	5	144332	6116.8
2001.0	869.8	10	5	161880	5990.9
1245.0	1835.6	10	5	122636	6265.4
1259.5	1808.1	10	5	150836	5816.7
1327.2	911.1	10	5	141798	4595.7
1903.4	913.8	10	5	108276	4563.4
98.1	685.5	11	5	14230	7899.3
1090.7	1755.3	11	5	77477	7675.4
1145.1	1513.0	11	5	77518	7610.4
1464.1	954.4	11	5	15098	6021.3
1736.4	827.5	11	5	129257	5810.8
1808.2	1799.9	11	5	157316	5570.8
1823.7	797.7	11	5	157331	6890.3
1844.1	822.5	11	5	107160	7771.9
1936.4	617.0	11	5	108508	5621.9
380.2	702.4	11	5	15697	7409.8
901.9	1047.8	11	5	71168	5438.8
1088.4	688.0	11	5	82845	5397.4
1463.2	1061.5	11	5	147645	4873.4
2003.6	699.9	11	5	108725	5924.8
1328.4	627.1	12	5	16284	5936.4
217.1	967.6	12	5	131909	5470.5
323.6	713.8	12	5	15658	9677.0
373.7	466.5	12	5	112969	5493.1
887.7	1679.0	12	5	77734	7047.1
996.8	1652.9	12	5	77874	5361.5
1240.3	1543.7	12	5	78112	5458.4
1318.3	867.0	12	5	123582	5127.7
1527.3	549.4	12	5	16442	6670.4
2026.2	1129.5	12	5	165999	10590.8
855.9	956.2	12	5	159469	7323.9
304.6	970.6	12	5	61094	5756.0
1450.2	530.1	12	5	96879	5545.7
1953.8	894.4	12	5	108526	5700.3
1226.3	1726.9	13	5	78611	5926.0
1324.1	1824.7	13	5	167862	5733.9
1562.0	807.1	13	5	143057	5228.4
1640.2	411.9	13	5	156891	10259.9
1771.2	1146.9	13	5	148656	4458.0
189.3	986.5	13	5	61249	6601.1
1152.1	1816.6	13	5	122061	5407.2
1809.3	634.7	13	5	107710	12663.5
1920.2	848.3	13	5	180979	6156.8
1849.0	741.6	14	5	130837	7703.1
163.0	691.4	14	5	55264	5663.4
752.1	826.7	14	5	163160	6160.0
1534.2	991.2	14	5	142638	5369.3
1692.6	1117.9	14	5	176697	9240.4
1703.0	556.4	14	5	128767	6403.8
1723.8	1125.9	14	5	173207	7564.7
1795.9	727.6	14	5	173405	6594.9
256.3	505.9	14	5	19744	5515.9
996.4	1588.4	14	5	78886	7526.4
1051.6	439.1	14	5	171352	8648.4
1322.5	1813.6	14	5	150873	5257.0
1511.9	817.4	15	5	20594	6610.7
401.5	674.0	15	5	65960	5382.4
772.5	1319.4	15	5	178688	5474.8
998.3	1632.4	15	5	79340	5511.4
1376.3	856.0	15	5	175739	5948.5
1469.4	489.9	15	5	156103	5619.7
1634.1	890.8	15	5	101810	7863.7
1731.1	820.2	15	5	105847	5257.5
1802.5	1215.7	15	5	143674	5598.0
1804.3	1118.9	15	5	143884	5803.6
240.7	695.1	15	5	57381	5558.1
1812.1	877.4	15	5	107353	6392.3
1231.2	1830.7	16	5	171629	7132.8
1418.2	933.5	16	5	160433	7321.3
1446.3	927.8	16	5	151276	4712.3
1538.2	939.7	16	5	142896	9603.9
1562.9	914.4	16	5	136729	4302.7
1579.5	1772.4	16	5	180149	5817.7
1625.6	852.0	16	5	127528	6026.6
1668.2	692.3	16	5	22049	5860.8
1746.4	934.3	16	5	187001	11343.3
1913.6	1013.3	16	5	184325	5080.8
1942.9	877.1	16	5	177654	7548.6
1438.3	889.9	16	5	151253	10460.9
1183.4	642.0	16	5	22974	5431.1
1494.1	946.1	16	5	142711	7161.1
1780.0	1242.9	16	5	143698	9418.9
53.9	346.7	17	5	108966	6236.2
160.5	1174.1	17	5	22352	11882.3
1470.4	548.9	17	5	179807	9910.5
1730.7	973.3	17	5	176779	5864.2
1737.3	1018.0	17	5	165426	5443.7
1845.9	840.4	17	5	107987	5380.0
1525.0	579.8	18	5	24779	5342.5
1655.1	916.6	18	5	127851	6067.9
1765.0	1152.9	18	5	148688	6421.3
1469.0	883.1	19	5	172116	6922.1
1690.9	915.5	19	5	105760	5702.1
243.9	589.5	19	5	57987	8739.9
1686.4	1175.2	19	5	197222	5409.8
1801.8	921.1	20	5	193911	6546.1
1138.5	1812.0	21	5	28877	8537.7
1696.9	1218.6	21	5	200589	7188.7
1798.4	776.9	22	5	200984	6163.1
1559.3	844.8	23	5	200028	10589.4
1421.2	1668.6	24	5	189319	7182.3
1455.8	917.8	24	5	199716	9370.9
1662.9	938.1	25	5	204057	4785.8
1812.1	920.5	25	5	207551	5711.2
1872.6	1208.4	25	5	34854	6405.2
1752.3	1118.5	25	5	215479	5106.9
1288.2	743.0	26	5	195917	6742.5
1595.2	873.1	27	5	214976	5579.1
1684.2	1369.3	28	5	215277	6194.2
1390.1	851.2	30	5	221770	5246.5
1528.2	1479.9	30	5	226688	6086.2
1872.3	1203.3	31	5	207818	7938.6
419.4	958.8	33	5	225690	7218.3
1983.7	725.8	35	5	234502	10675.8
1088.8	803.5	40	5	52256	9106.6
