## Supplementary material for "Unified nonparametric analysis of single-molecule spatial omics data using probabilistic indices": Data used in the analysis from already existing publications: ccoN3_merged_spots.txt

spot_coord_i	spot_coord_j	spot_coord_z	spots_fov	spots_cell_id	spot_intensity
873.8	1329.4	2	1	3	2740.1
1131.8	1133.2	2	1	31725	1845.1
1103.8	1044.6	3	1	12030	5703.7
819.3	1189.6	3	1	13725	2350.5
1009.0	1426.0	3	1	15727	2586.4
1246.5	1029.0	3	1	12272	2115.4
1157.8	1049.1	3	1	31870	2697.2
830.0	1201.1	5	1	17689	2220.6
1049.1	962.0	6	1	20083	2337.3
942.3	974.0	7	1	19792	2144.7
887.2	1001.2	7	1	20647	1900.9
715.6	1024.2	8	1	11478	1782.7
1029.4	1024.0	10	1	22854	2064.8
877.8	1077.2	12	1	24216	3472.9
1440.8	1019.2	15	1	9699	3240.8
1038.9	1010.7	22	1	28724	2168.3
689.1	1730.4	3	4	1204	1960.4
1208.8	896.1	3	4	38763	3000.1
578.1	1501.5	3	4	17787	3922.9
1250.1	1079.2	4	4	44799	4483.4
1051.8	1095.9	4	4	34844	2142.2
1055.7	772.0	4	4	52436	4968.1
1237.2	956.4	4	4	39221	2206.2
1511.6	835.1	5	4	48140	1424.1
35.6	1934.1	6	4	4150	4970.9
814.9	995.0	6	4	27111	3222.8
1378.7	684.9	7	4	45975	4206.5
793.4	1085.5	7	4	27558	2422.5
819.4	1337.8	7	4	51282	2557.7
1029.3	722.4	7	4	52463	3064.5
1152.4	714.4	7	4	43263	4946.7
1509.4	946.9	7	4	47218	2630.1
227.7	1780.4	7	4	61087	1903.9
918.9	953.9	7	4	28218	1865.4
1104.4	583.8	7	4	35239	2028.1
1168.8	548.6	7	4	35264	1910.9
1209.6	667.4	7	4	43471	1991.0
1250.2	1080.1	7	4	55285	1722.9
820.3	1128.0	8	4	62619	3171.0
1343.8	1017.0	8	4	45581	4219.9
65.6	1874.6	8	4	60804	4481.9
711.5	1085.2	8	4	19382	3368.6
1064.3	1213.9	8	4	64155	1989.4
1384.0	773.3	8	4	46033	2277.4
1605.4	819.0	8	4	48282	2968.8
792.8	974.3	9	4	24419	2150.8
800.1	907.0	9	4	28063	1408.1
805.5	934.3	9	4	28541	4904.7
1124.9	981.9	9	4	40478	3678.3
1176.7	1156.1	10	4	37114	2465.9
1344.6	1179.2	10	4	64470	2208.7
564.2	1141.0	10	4	17510	3682.8
988.2	1358.8	12	4	29729	4033.0
1208.9	952.0	12	4	40833	3365.7
868.6	895.8	14	4	31153	2038.4
678.1	1039.9	16	4	31590	4110.5
1830.2	820.7	4	5	6489	3542.4
206.0	808.1	5	5	59014	8664.9
430.1	575.6	5	5	7021	2092.9
814.8	1600.4	5	5	73746	2977.3
1185.8	685.6	5	5	89043	2517.3
1373.2	629.1	5	5	123978	1453.1
1483.8	559.0	5	5	96948	3016.4
211.3	418.1	5	5	111116	1920.9
302.1	646.1	5	5	55946	2456.6
485.1	839.9	6	5	64002	4100.0
141.0	861.8	6	5	59116	1986.1
1798.4	496.2	6	5	129654	2548.2
1170.1	657.7	6	5	141343	2006.7
1398.5	562.5	6	5	155968	4954.6
101.1	808.0	7	5	59487	3058.7
1195.0	644.5	7	5	141379	2591.3
1468.3	856.7	7	5	97868	1405.4
1682.8	405.5	7	5	103017	2811.0
138.0	143.3	7	5	110154	2576.1
138.5	815.4	7	5	59715	3139.6
316.6	724.4	8	5	113402	3868.7
598.6	1360.1	8	5	67134	2782.9
623.0	401.5	8	5	11066	2844.8
776.9	1463.0	8	5	68602	2228.3
1272.8	895.7	8	5	85868	2196.4
1674.7	926.2	8	5	127819	2091.1
209.2	952.8	8	5	131863	4195.0
412.0	915.5	8	5	64239	4731.8
1549.7	506.0	8	5	136375	3717.3
385.8	876.5	9	5	12066	3253.3
124.4	237.0	9	5	109376	4533.7
184.4	895.3	9	5	59998	2191.8
234.9	879.9	9	5	60033	1968.6
419.2	942.5	9	5	60144	2070.5
550.0	573.7	9	5	116234	3936.1
590.6	448.9	9	5	149829	3548.2
1789.0	536.1	9	5	129709	3809.6
1898.6	710.4	9	5	152360	1710.3
1210.3	1806.1	9	5	121957	2566.7
1254.7	575.2	9	5	121491	2508.4
302.9	273.3	10	5	149498	3369.3
807.7	1583.7	10	5	75970	2781.5
1727.4	978.1	10	5	105703	3317.9
94.3	703.8	11	5	157525	2737.3
1409.5	486.7	11	5	124580	2870.7
1688.3	421.9	11	5	128619	4665.7
1371.6	622.3	11	5	124133	2685.1
1427.5	485.3	11	5	125163	2261.1
661.0	459.7	13	5	17244	2666.1
1326.8	1515.2	13	5	123915	2902.6
1737.2	663.9	13	5	104647	2961.3
1767.6	588.8	13	5	106544	1790.9
468.1	695.2	14	5	65920	2763.6
1961.9	973.2	14	5	152743	2695.4
290.2	669.0	15	5	178079	2607.0
1196.1	592.4	15	5	179164	3129.9
1281.7	659.8	15	5	93993	2571.9
1644.4	879.9	15	5	180356	2514.4
1351.4	731.0	16	5	95287	2625.0
1811.9	1096.5	16	5	177067	2314.8
1840.6	1009.1	16	5	106945	2386.2
1466.2	675.6	17	5	125319	3588.8
1922.1	718.4	17	5	173778	2151.2
1623.7	1037.2	18	5	101541	3923.2
1784.8	620.5	18	5	105149	2180.6
1659.5	948.4	19	5	127855	4037.5
1941.4	747.1	21	5	190561	3023.3
1449.7	641.4	26	5	214604	3451.5
1788.2	999.7	39	5	235610	2961.0
