## Supplementary material for "Unified nonparametric analysis of single-molecule spatial omics data using probabilistic indices": Data used in the analysis from already existing publications: cre_merged_spots.txt

spot_coord_i	spot_coord_j	spot_coord_z	spots_fov	spots_cell_id	spot_intensity
1085.6	1170.1	2	1	15949	3405.7
363.7	788.6	2	1	1399	2105.5
577.4	1392.6	2	4	17546	3116.6
1005.8	1534.2	2	4	33983	4027.5
1502.9	881.4	2	4	46983	2919.9
1021.0	711.4	3	5	82781	6879.6
1015.4	711.0	3	5	82798	8499.8
