## Supplementary material for "Unified nonparametric analysis of single-molecule spatial omics data using probabilistic indices": Data used in the analysis from already existing publications: dbn_merged_spots.txt

spot_coord_i	spot_coord_j	spot_coord_z	spots_fov	spots_cell_id	spot_intensity
1326.0	1164.2	2	1	16268	4271.2
329.1	1914.7	2	1	1347	1593.2
55.7	1087.0	3	1	758	5976.5
125.7	1611.5	3	1	906	6142.1
128.3	1780.5	3	1	33752	4008.6
135.4	1306.6	3	1	948	10672.8
270.7	680.0	3	1	1241	11344.5
317.3	1571.0	3	1	1315	11120.3
359.6	1645.7	3	1	33799	2531.8
610.1	1135.3	3	1	1941	2404.4
671.3	671.0	3	1	37480	3664.3
1170.7	1021.0	3	1	16118	1822.6
1369.6	1368.8	3	1	5082	1736.2
1575.6	665.9	3	1	3499	1104.1
1088.9	746.3	3	1	17302	4487.9
384.8	423.5	4	1	33805	6734.3
586.7	575.1	4	1	37468	6727.9
818.4	794.8	4	1	37582	4325.8
675.4	1255.5	2	4	19116	3114.1
1685.1	681.4	2	4	2525	2892.4
1461.9	247.0	3	4	2254	4711.9
1349.8	1638.6	3	4	56513	1166.4
733.8	1619.5	3	4	1262	4856.1
1257.6	697.4	3	4	2015	4799.0
1432.7	771.4	3	4	56775	4208.3
1583.0	633.1	3	4	2415	1636.8
1798.9	301.0	3	4	2684	7252.6
686.1	57.9	8	4	63767	3686.6
285.0	1339.3	4	5	4409	6932.0
850.5	1484.0	4	5	69015	1055.2
884.2	488.3	4	5	133123	9740.3
931.1	1312.6	4	5	71465	2167.3
1115.5	219.2	4	5	5374	2002.6
1132.6	956.8	4	5	87085	5567.8
503.6	817.4	5	5	63928	2913.9
1415.5	371.1	5	5	124655	2476.7
1467.3	527.4	5	5	98535	2600.2
1169.9	861.2	5	5	85481	858.5
933.7	1699.8	6	5	74952	1668.2
932.5	1044.6	29	5	218876	9302.0
