## Supplementary material for "Unified nonparametric analysis of single-molecule spatial omics data using probabilistic indices": Data used in the analysis from already existing publications: exoT_merged_spots.txt

spot_coord_i	spot_coord_j	spot_coord_z	spots_fov	spots_cell_id	spot_intensity
785.7	876.6	2	1	95	3193.3
946.4	1275.7	2	1	29901	2711.9
1257.3	1090.0	2	1	32461	3157.9
878.5	1110.4	3	1	11687	5217.8
371.9	1333.9	3	1	1400	2260.4
535.3	302.0	3	1	1766	4230.2
669.9	1767.1	3	1	2045	2026.7
771.7	862.4	3	1	12815	1667.3
789.2	665.3	3	1	12887	2130.8
918.6	851.6	3	1	28888	2492.8
1001.8	900.7	3	1	311	2093.9
1029.4	723.8	3	1	16515	2582.8
1055.0	1500.1	3	1	31067	4358.1
1065.7	1432.8	3	1	30676	2139.4
1157.8	1322.9	3	1	16095	2584.5
1244.5	1216.0	3	1	16200	2202.9
1248.5	1572.7	3	1	3028	2880.4
1251.0	1320.9	3	1	32701	1449.7
1256.4	1594.2	3	1	3032	3314.5
1308.2	1257.9	3	1	33516	5182.3
1341.6	508.3	3	1	3197	3332.6
1419.0	758.7	3	1	3308	2470.8
1432.3	259.7	3	1	3323	5463.2
1749.1	1496.0	3	1	3818	2854.4
1805.7	976.2	3	1	3942	2821.1
1078.7	1261.7	3	1	17265	1566.7
1204.3	1199.2	3	1	32336	2124.4
1955.5	1422.3	3	1	4273	1981.6
680.8	1781.0	4	1	2072	2845.6
803.5	617.8	4	1	37568	2471.7
824.4	980.9	4	1	16796	2093.8
1223.1	1344.8	4	1	37014	1840.3
1913.6	1954.3	4	1	4161	3273.7
1084.8	1038.0	4	1	31359	3212.2
193.6	575.2	5	1	5254	3697.0
810.2	714.2	5	1	34618	1985.0
860.3	1039.8	5	1	17747	2643.3
971.7	1183.5	5	1	17013	2345.7
798.0	574.9	6	1	37562	3027.6
827.1	798.9	6	1	37588	3451.0
858.2	906.2	6	1	13295	1758.9
904.8	1298.9	6	1	18733	1796.3
1141.1	1300.7	6	1	38068	1615.6
1212.6	1077.5	6	1	32497	2988.0
863.4	643.8	7	1	35118	2568.3
1355.7	1171.6	7	1	20491	1884.1
941.5	978.8	8	1	19792	2824.7
976.6	780.0	8	1	30209	1793.0
987.4	1073.6	8	1	20849	3486.2
1023.6	1001.7	8	1	21891	2029.6
842.6	1155.0	9	1	21515	1875.0
1354.3	101.9	9	1	7802	2740.5
1154.9	954.5	11	1	23133	1732.1
1229.7	1049.4	11	1	23216	2212.0
888.2	528.5	12	1	35897	2216.7
919.5	505.6	13	1	14432	2633.1
971.1	806.2	13	1	40361	2279.0
665.3	922.1	4	4	18973	2442.6
807.0	1314.4	4	4	3454	2397.9
902.5	1050.7	4	4	32640	3272.1
1000.5	1304.5	4	4	33920	2826.0
1007.4	1016.1	4	4	52782	3194.6
1220.5	1281.4	4	4	37354	2213.5
1225.4	583.8	4	4	42831	2661.9
1370.2	716.5	4	4	45826	2536.9
244.9	1752.2	4	4	15275	2383.8
1103.5	777.9	4	4	35870	2489.0
1595.1	810.9	4	4	48152	2307.0
1424.6	676.0	5	4	46927	5837.5
20.8	1004.9	5	4	2931	2939.5
765.5	1419.5	5	4	21781	2728.8
770.1	1289.1	5	4	20388	2617.7
1185.8	1009.0	5	4	54685	3531.2
1460.1	454.1	5	4	60589	3094.2
1003.3	1086.8	5	4	27346	2843.3
1091.3	1460.9	5	4	53731	2654.1
1157.8	1005.8	5	4	39412	3679.5
1322.3	544.7	5	4	63122	2472.9
1335.3	468.6	5	4	56312	1891.1
265.8	1740.8	6	4	15343	2165.6
431.9	681.7	6	4	59228	3661.7
681.7	1029.8	6	4	27018	2301.5
682.7	1013.1	6	4	27014	1776.4
696.9	1417.1	6	4	19214	3122.7
702.8	1584.4	6	4	21754	2785.3
1161.6	786.4	6	4	54278	1859.8
1189.0	1309.7	6	4	37526	2368.8
1273.0	468.5	6	4	55966	4368.3
1310.1	618.6	6	4	5443	2616.9
1371.1	778.8	6	4	4770	4529.1
1514.9	975.8	6	4	47216	2235.0
881.7	1291.1	6	4	51539	2673.8
916.5	1449.6	6	4	22392	7472.7
1082.5	719.7	6	4	5951	2685.5
1102.3	1167.2	6	4	35940	2919.6
1455.5	1024.7	6	4	57214	2939.8
718.3	1140.2	7	4	50944	2163.4
741.8	1408.1	7	4	22300	2632.5
777.8	1233.3	7	4	5781	2222.7
800.4	1731.6	7	4	5805	3882.7
812.1	1078.5	7	4	27108	2610.1
867.8	1439.7	7	4	32480	3077.6
944.3	773.7	7	4	33452	3061.0
1017.9	818.9	7	4	34302	2304.7
1020.6	867.3	7	4	34303	3857.0
1057.3	822.6	7	4	34701	3332.7
1079.7	891.3	7	4	34585	2047.9
1080.5	770.2	7	4	35741	5321.3
1107.9	511.9	7	4	35848	2853.8
1126.4	715.5	7	4	43245	3158.3
1151.6	933.0	7	4	39391	2140.8
1154.8	799.3	7	4	36256	2404.9
1172.1	1259.0	7	4	37515	2350.5
1203.3	1136.0	7	4	37075	2983.4
1233.5	1341.1	7	4	37666	2505.6
1272.2	764.6	7	4	44924	2435.6
1278.7	490.0	7	4	55892	3353.9
1328.4	1145.1	7	4	61991	2622.3
1340.6	1110.3	7	4	56344	3113.6
1496.0	940.9	7	4	47276	4728.7
254.6	1811.8	7	4	49894	3186.0
624.2	1027.6	7	4	18654	2483.3
752.6	1307.5	7	4	20658	3800.5
1143.0	1279.9	7	4	53261	2509.9
1269.7	1109.4	7	4	55296	2543.9
1381.2	1080.5	7	4	57189	3718.2
1474.1	804.4	7	4	48249	3476.6
1519.4	924.3	7	4	58352	2462.1
628.4	1226.9	8	4	27933	3181.0
924.0	1189.9	8	4	27743	2120.0
1039.4	1473.7	8	4	64125	3247.5
1399.9	826.4	8	4	46768	3235.5
1400.4	906.5	8	4	47302	3569.9
1417.9	844.2	8	4	57983	2191.0
1489.6	764.7	8	4	63257	2980.0
826.2	933.0	8	4	28555	3080.8
1069.2	652.9	8	4	43540	2733.1
1102.2	1144.0	8	4	35613	2922.5
1177.0	638.5	8	4	43605	2763.7
1352.7	793.7	8	4	64478	1920.6
1650.2	880.4	8	4	58813	3082.7
940.7	1190.0	9	4	28736	3029.7
1156.6	751.4	9	4	54371	2440.9
1226.8	743.4	9	4	54402	2624.9
1352.3	1149.6	9	4	60464	2636.2
1467.9	1077.4	9	4	57285	2470.7
1747.6	783.8	9	4	64619	2979.3
814.0	1443.3	9	4	22868	3199.2
662.1	1195.3	10	4	28902	2169.2
897.9	1214.3	10	4	29130	2109.8
1130.9	895.1	10	4	36122	3126.1
1213.8	701.0	10	4	43632	3034.0
1276.6	672.0	10	4	43685	2282.7
562.9	1141.7	11	4	17510	2164.2
693.3	935.2	11	4	29371	2246.8
1261.1	648.3	11	4	43842	2779.5
1325.3	724.8	11	4	46154	2637.7
1489.0	823.8	11	4	67181	2507.8
1224.5	706.1	11	4	44082	2808.5
704.1	1437.5	12	4	19491	2296.8
992.7	662.0	12	4	8585	2389.4
1138.1	1124.3	12	4	40747	3378.1
705.0	1072.8	12	4	19806	1918.2
714.8	996.7	12	4	30319	2992.7
678.1	1155.7	13	4	68314	2173.7
745.8	1159.7	13	4	21083	2308.9
764.7	1136.9	13	4	21022	2115.4
818.1	1181.7	13	4	24641	2446.7
851.0	952.8	13	4	30442	3959.4
1259.6	920.5	13	4	41343	3076.4
1358.8	985.5	13	4	69886	2549.3
1402.5	1101.0	13	4	66274	2592.4
659.0	1028.5	13	4	30671	3672.6
1024.3	1247.6	16	4	53487	2528.6
1809.7	1218.3	3	5	3423	4724.8
975.1	1085.1	3	5	72562	1987.9
1162.2	1080.0	3	5	88516	2412.1
1203.6	1115.7	3	5	88528	3612.6
1208.0	1265.6	3	5	89253	2868.9
1304.5	888.3	3	5	85179	4212.4
1431.8	1436.3	3	5	96820	7682.9
1611.0	624.7	3	5	101145	2636.8
1675.6	934.3	3	5	127808	3474.7
1783.4	940.4	3	5	130083	2918.0
1916.0	1073.5	3	5	3635	4848.8
958.7	903.8	3	5	69854	2241.6
1546.0	604.1	3	5	99888	2016.3
1751.7	1047.8	3	5	6370	3650.3
380.5	514.8	4	5	114092	2058.4
597.2	1795.1	4	5	4824	3513.0
977.7	1438.2	4	5	118605	2415.6
1166.6	1731.1	4	5	88083	2265.4
1186.4	706.7	4	5	89006	4200.4
1309.9	1373.9	4	5	1268	1947.6
1381.9	631.2	4	5	124127	1891.1
1723.7	601.7	4	5	103455	2189.8
1724.0	864.2	4	5	129207	2611.7
1738.7	753.7	4	5	129297	1802.7
1784.2	603.9	4	5	130224	2935.6
844.6	1575.1	4	5	73757	3440.5
211.3	915.6	4	5	59153	2250.8
674.9	349.2	4	5	117891	3021.7
1361.9	1062.2	4	5	95300	2423.7
60.6	465.6	5	5	109005	2619.0
160.7	753.4	5	5	54356	2500.7
287.2	686.9	5	5	55641	1573.3
521.7	756.2	5	5	132705	2722.8
828.3	1293.3	5	5	69379	3556.0
836.9	1985.9	5	5	7220	4388.5
855.3	1449.4	5	5	73765	2466.6
935.0	1523.2	5	5	73869	2913.6
1096.6	1585.0	5	5	84646	2029.0
1108.8	966.1	5	5	120500	1536.7
1142.9	1693.5	5	5	73651	3599.9
1197.3	927.9	5	5	121060	2564.4
1201.1	951.3	5	5	89641	2948.6
1554.1	570.0	5	5	126274	2300.6
1561.9	432.8	5	5	100119	2140.5
1562.1	902.8	5	5	99764	2035.8
1566.4	653.7	5	5	126290	1954.5
1601.0	883.6	5	5	101080	2275.3
1619.3	1024.3	5	5	101463	5155.6
1757.4	480.6	5	5	128180	3193.7
295.5	171.3	5	5	112143	2955.9
525.0	1734.1	5	5	116070	3068.7
873.2	1759.3	5	5	74337	3680.6
911.1	1742.2	5	5	71195	2176.6
1079.3	1398.4	5	5	83970	1776.2
1180.0	812.8	5	5	146827	2555.8
1291.4	1149.9	5	5	91836	3579.6
1662.5	809.9	5	5	102017	3123.0
101.7	353.0	6	5	109686	3068.1
240.2	906.4	6	5	59365	2076.5
292.4	365.7	6	5	132173	2279.7
531.7	36.6	6	5	7085	2395.9
921.6	1467.0	6	5	74397	2111.9
1294.0	934.6	6	5	141657	2521.4
1300.0	1545.3	6	5	74250	1899.9
1307.5	500.4	6	5	92664	3309.1
1627.6	597.9	6	5	127306	2614.0
1766.7	797.0	6	5	106147	4709.8
1778.1	544.2	6	5	129608	2795.3
1823.8	740.2	6	5	130349	3211.1
1828.2	312.2	6	5	9507	3742.2
1855.9	1026.9	6	5	137888	2652.3
1893.1	584.9	6	5	130928	2658.8
349.8	431.9	6	5	112638	2440.7
505.9	531.1	6	5	115200	2078.6
965.4	1410.5	6	5	118669	2457.9
1294.6	965.8	6	5	85539	2416.2
1348.9	1828.2	6	5	123772	2774.9
1378.6	1225.7	6	5	95707	2163.6
1685.5	1095.9	6	5	137267	2424.4
1919.8	2016.7	6	5	138011	3587.6
238.7	230.6	7	5	138865	3988.2
278.2	668.6	7	5	56085	3028.9
920.1	812.1	7	5	69924	2372.1
981.7	1506.3	7	5	119004	3186.7
1002.9	672.9	7	5	82863	2360.8
1179.4	1805.5	7	5	121845	3199.0
1207.2	1740.6	7	5	75279	2077.1
1328.5	742.0	7	5	93065	2569.8
1596.2	419.9	7	5	10512	3219.0
1773.5	689.4	7	5	107601	2118.6
558.0	802.4	7	5	64217	2587.9
603.0	838.2	7	5	132914	3203.4
630.9	406.7	7	5	117395	2212.2
1408.0	550.7	7	5	156022	2225.8
1467.3	1788.2	7	5	136164	2723.3
1680.5	872.6	7	5	102845	2732.8
1839.1	858.9	7	5	107979	2757.0
1897.7	648.0	7	5	104081	2447.7
1904.7	605.0	7	5	104084	3642.8
120.7	202.9	8	5	138632	3943.6
169.7	145.1	8	5	131736	2232.2
296.1	302.8	8	5	54633	2012.0
383.9	597.9	8	5	10939	2001.7
472.2	842.1	8	5	64177	2512.0
557.5	366.0	8	5	132851	1736.1
864.1	1734.5	8	5	74844	2229.0
899.7	954.7	8	5	146377	2596.0
928.7	1734.3	8	5	75493	3015.7
1146.9	1671.5	8	5	75778	2845.6
1151.6	1714.1	8	5	75232	2481.6
1182.9	1631.2	8	5	88739	3162.9
1233.3	1729.3	8	5	75866	3348.4
1249.4	1664.7	8	5	75883	2594.8
1333.2	1922.2	8	5	141837	3572.1
1358.1	541.3	8	5	155863	2033.1
1475.5	943.4	8	5	142564	3046.4
1609.3	587.7	8	5	101136	2136.5
1732.8	1065.8	8	5	105962	2470.2
1807.9	1126.3	8	5	143867	2924.0
1864.7	660.2	8	5	103940	2024.1
1902.8	603.9	8	5	104084	5255.7
132.0	924.5	8	5	11962	3370.3
149.6	251.5	8	5	110284	2189.4
308.7	332.7	8	5	145180	3397.9
437.1	384.6	8	5	139275	2400.2
460.8	1852.2	8	5	139324	2090.0
559.9	1375.9	8	5	139607	2344.9
1241.9	1526.4	8	5	89905	2274.0
1681.5	2021.3	8	5	151976	3718.7
279.1	891.4	9	5	60075	17367.8
1373.9	790.5	9	5	147366	3619.5
1515.1	839.8	9	5	99379	6070.6
296.6	914.1	9	5	60080	1991.7
314.8	772.5	9	5	58444	2131.0
337.8	476.1	9	5	149565	1782.9
395.9	496.0	9	5	114561	1891.6
1039.7	1492.8	9	5	135008	1946.5
1223.3	1804.5	9	5	121924	2839.0
1333.2	567.1	9	5	94225	4459.7
1485.8	650.5	9	5	151481	2457.6
1592.2	486.6	9	5	127003	2057.7
1753.9	618.1	9	5	104157	2776.2
176.5	1011.4	9	5	60225	4734.0
235.5	467.0	9	5	56514	2102.7
580.1	843.3	9	5	117034	2193.5
613.7	520.2	9	5	149951	1910.8
848.4	1436.9	9	5	69249	2525.6
884.8	1672.7	9	5	76589	2361.2
986.4	1374.8	9	5	72230	2359.0
1203.2	1778.8	9	5	121955	2534.8
1218.3	480.6	9	5	121482	2297.6
1265.2	581.9	9	5	92029	2037.6
1394.0	540.3	9	5	124279	3107.4
896.0	1506.7	10	5	118416	2498.4
1304.5	534.8	10	5	92008	2175.4
1717.0	1093.1	10	5	12811	2243.5
1776.6	1034.7	10	5	161587	3551.1
1856.7	541.4	10	5	14116	3186.4
1890.7	871.6	10	5	108174	2320.7
1940.9	451.3	10	5	14151	2747.9
223.7	888.1	10	5	111468	3461.3
283.9	888.3	10	5	60572	5128.4
443.5	728.8	10	5	65626	2215.9
847.1	1543.4	10	5	14656	3066.4
930.9	937.1	10	5	70361	3076.6
1016.9	1732.9	10	5	77357	1939.7
1252.3	841.0	10	5	86135	2547.8
1317.0	1757.6	10	5	77652	2374.3
282.5	286.4	11	5	54808	2944.1
302.7	882.7	11	5	60584	3952.2
546.5	905.3	11	5	116432	2779.7
1186.1	767.3	11	5	160108	3118.2
1196.1	1859.2	11	5	122602	3139.8
183.0	984.5	11	5	60746	2132.7
312.9	881.5	12	5	60834	13976.8
494.9	851.3	12	5	64405	2235.0
106.8	140.9	12	5	131655	2817.0
336.3	1007.5	12	5	174307	2066.9
594.3	400.8	12	5	67186	2730.2
1182.9	1494.4	12	5	87318	2208.1
1487.6	999.4	12	5	168248	2399.2
1859.6	563.9	12	5	129887	3088.9
188.9	938.9	13	5	166167	2003.7
312.7	1614.9	13	5	16951	2748.4
322.0	420.9	13	5	157887	2263.6
399.5	1412.2	13	5	17022	2156.7
410.4	828.8	13	5	64626	1917.4
1414.9	820.8	13	5	17784	2350.1
1469.2	957.8	13	5	142626	2501.8
1711.5	1072.5	13	5	156963	1999.7
1894.1	721.8	13	5	131180	2114.9
1691.9	838.0	13	5	143393	2525.0
1689.5	653.3	14	5	173077	3821.3
1285.4	1737.1	14	5	19033	2321.2
1923.3	683.1	14	5	104702	1788.3
444.1	961.5	14	5	61572	2607.0
1207.8	646.5	14	5	120142	3120.1
1311.3	1848.2	14	5	171794	2957.6
252.0	553.4	15	5	57236	2107.0
1752.2	1253.3	15	5	168977	3139.2
175.9	879.8	15	5	174073	2180.8
1485.6	1003.1	15	5	168249	2157.5
1246.0	1574.2	16	5	21680	1915.3
1326.7	694.5	16	5	164216	2453.2
1608.3	1090.7	16	5	148031	2622.8
1666.4	886.8	16	5	183797	2297.9
1832.3	758.8	16	5	22189	2734.8
1918.3	1214.1	16	5	177603	2625.5
1079.7	1740.3	16	5	80163	1801.7
1206.4	1814.2	16	5	22994	2918.1
1879.9	757.6	16	5	138286	2169.7
1363.1	1941.3	17	5	91567	2160.9
1433.7	955.5	17	5	142124	2116.9
1772.5	1215.6	17	5	143697	2013.9
1440.4	533.3	19	5	97070	2384.0
1740.6	1021.1	19	5	106453	2377.9
1750.2	867.0	19	5	184010	2189.9
1620.6	767.0	19	5	193443	2947.4
1724.6	1910.3	20	5	27992	3022.7
1901.6	1153.0	21	5	31117	3889.2
1331.1	1812.4	22	5	196069	2444.1
1576.3	1057.7	23	5	206764	2698.3
1189.6	643.3	23	5	31719	2687.9
1808.9	790.9	23	5	32345	3977.7
1808.4	1139.3	23	5	148744	2378.6
1778.4	1303.2	27	5	161486	2242.9
1514.9	837.8	27	5	209564	2045.8
1681.2	1316.9	28	5	207114	2852.4
