## Supplementary material for "Unified nonparametric analysis of single-molecule spatial omics data using probabilistic indices": Data used in the analysis from already existing publications: exoY_merged_spots.txt

spot_coord_i	spot_coord_j	spot_coord_z	spots_fov	spots_cell_id	spot_intensity
713.1	1085.1	2	1	11271	5531.5
893.3	578.0	2	1	184	9462.3
909.7	1482.2	2	1	29081	14182.7
1028.6	1568.4	2	1	30942	11853.0
1053.4	1043.4	2	1	369	6498.6
1098.3	1385.0	2	1	411	6128.0
1116.0	1283.0	2	1	12049	8415.5
1201.1	1004.4	2	1	32304	10865.5
1543.2	1462.9	2	1	628	5675.8
1168.7	1467.0	2	1	2944	5592.9
1017.1	1028.0	3	1	2704	9050.4
1731.0	554.5	3	1	3796	12596.5
64.7	1961.1	3	1	771	11787.5
95.5	535.5	3	1	856	6985.6
199.1	874.2	3	1	1121	5855.2
249.5	1348.5	3	1	1206	7087.2
362.2	635.3	3	1	1391	5394.8
588.1	838.3	3	1	1878	6184.0
686.8	1821.2	3	1	2100	4462.7
702.5	1061.6	3	1	12481	6462.9
738.1	1001.9	3	1	11359	5224.4
768.4	935.2	3	1	16280	5590.5
798.6	1162.6	3	1	34576	5775.1
800.6	1145.5	3	1	13645	4502.4
806.4	482.4	3	1	38295	5494.4
848.8	664.9	3	1	14208	5323.4
854.1	502.9	3	1	34637	4791.7
854.9	1114.4	3	1	15415	7523.9
857.1	1071.0	3	1	15040	4323.1
867.4	483.2	3	1	14305	5216.6
886.6	710.8	3	1	14498	6178.1
904.9	1231.6	3	1	14782	12350.7
924.5	1220.8	3	1	11736	4116.9
933.1	1502.2	3	1	29143	5937.0
952.3	762.3	3	1	29868	8846.8
985.3	419.9	3	1	36201	4643.8
1043.3	1476.4	3	1	15838	4943.0
1096.2	653.7	3	1	36665	6076.2
1109.1	1388.5	3	1	36710	3519.0
1116.7	390.9	3	1	2856	7461.5
1124.9	1385.6	3	1	16042	4821.1
1131.5	1137.9	3	1	31730	4362.5
1156.5	1186.8	3	1	2916	7428.4
1246.7	996.8	3	1	12235	5708.6
1262.2	1863.9	3	1	3050	4939.6
1269.4	1077.0	3	1	527	4128.7
1310.1	1218.5	3	1	38151	9208.9
1330.5	1301.5	3	1	33524	5012.1
1334.7	1273.0	3	1	577	9954.6
1466.6	1019.5	3	1	37287	7048.4
1485.2	129.1	3	1	3399	6358.0
1520.8	557.6	3	1	3420	9524.8
1676.4	2036.2	3	1	3682	12840.5
1676.8	2030.4	3	1	3682	8370.4
1680.1	7.2	3	1	3687	5772.6
1698.7	1453.2	3	1	37350	6719.6
1700.5	1086.2	3	1	3740	5067.7
1816.1	724.1	3	1	3973	5183.0
1826.8	584.2	3	1	3952	4113.1
1927.4	1722.6	3	1	4202	6214.3
1955.1	1739.8	3	1	4265	7129.1
1958.6	1431.2	3	1	4264	12312.6
887.8	844.1	3	1	14068	11150.8
816.8	1043.8	3	1	16788	5273.2
873.1	1033.7	3	1	16845	7104.0
944.5	847.8	3	1	16959	4881.3
991.1	546.2	3	1	30415	4690.9
1089.4	788.6	3	1	31238	7633.7
1112.9	950.1	3	1	17346	5334.8
1156.4	934.4	3	1	17431	13481.1
1246.1	1286.8	3	1	32617	9038.2
995.8	1184.2	4	1	4889	14667.0
1102.8	1294.7	4	1	4974	6210.6
769.1	1145.2	4	1	15325	6352.6
797.7	438.8	4	1	38311	7030.6
799.1	957.9	4	1	16768	4949.2
823.3	826.9	4	1	13178	3770.7
846.3	604.0	4	1	34917	6621.2
882.1	822.8	4	1	35629	5449.0
893.5	465.9	4	1	37759	5515.9
899.2	1466.9	4	1	14590	5081.2
916.5	700.3	4	1	16907	5490.3
940.4	624.1	4	1	29014	5335.8
940.1	1080.8	4	1	36046	4686.4
948.4	1545.9	4	1	29181	6336.1
950.0	1412.2	4	1	29531	6735.0
963.2	991.2	4	1	16993	7408.1
969.7	681.9	4	1	17006	7464.7
1003.7	784.0	4	1	36352	4308.7
1047.2	630.2	4	1	30525	5253.3
1060.1	1375.5	4	1	31136	6206.2
1066.2	1076.6	4	1	17244	7930.2
1102.8	921.8	4	1	17316	3945.5
1181.2	1326.1	4	1	5002	5198.9
1207.6	1363.6	4	1	32422	5496.7
1254.3	1053.6	4	1	12283	8852.0
1342.1	1217.9	4	1	17620	7842.7
1536.3	1458.8	4	1	3438	5880.1
840.4	865.8	4	1	13242	7041.0
861.7	850.8	4	1	13251	5208.2
868.7	556.2	4	1	37695	9279.2
1036.2	736.8	4	1	18131	6353.8
1199.9	1191.2	4	1	32343	9825.8
1229.4	1115.9	4	1	12155	5627.5
125.7	1781.2	5	1	33753	7775.0
812.3	575.0	5	1	13031	6169.4
813.0	913.2	5	1	17680	4971.0
894.0	1056.6	5	1	14762	4978.4
943.3	823.3	5	1	17883	4803.4
1082.4	1478.4	5	1	31337	4726.5
1096.3	1412.1	5	1	18256	7090.9
1102.0	1061.4	5	1	31466	7730.5
1116.7	888.7	5	1	17349	5423.1
1175.4	1210.8	5	1	31933	5566.2
1195.8	1321.9	5	1	18441	6173.5
856.6	905.1	5	1	13295	5339.2
936.1	1306.7	5	1	18780	6728.7
1053.2	1295.3	5	1	19095	5261.1
1317.6	1208.3	5	1	19506	5495.1
1121.4	1171.3	6	1	19259	10270.4
829.4	621.2	6	1	35029	5538.1
854.1	1004.9	6	1	18665	7188.5
883.0	1050.2	6	1	17787	5825.6
978.2	779.7	6	1	30209	5200.0
1012.9	580.3	6	1	36301	7516.7
1028.7	977.4	6	1	19030	5911.4
1043.8	819.4	6	1	5977	6661.6
1079.9	1236.3	6	1	19163	5930.8
1085.4	1058.8	6	1	19185	5583.8
1094.2	961.9	6	1	18244	4230.0
1147.3	1165.0	6	1	19303	5306.7
1173.7	1294.2	6	1	19373	6639.6
1271.3	1215.4	6	1	19472	7734.7
903.2	1490.6	6	1	14721	5666.4
957.8	1279.9	6	1	29922	10414.7
995.5	1031.8	6	1	17994	6293.1
1034.1	1445.4	6	1	30734	8035.8
1062.8	782.7	6	1	39041	5426.8
1210.8	1112.1	6	1	32012	3835.0
1273.9	1050.4	6	1	12315	6646.7
981.4	1408.7	7	1	37858	7854.9
837.3	822.7	7	1	13345	5738.6
866.4	820.9	7	1	14085	5171.5
875.0	498.5	7	1	6327	7303.6
904.5	1067.8	7	1	39481	6419.8
1043.1	1342.0	7	1	20069	6784.8
1107.2	1119.9	7	1	20213	5184.4
1233.3	979.8	7	1	37058	4505.2
1252.2	1195.7	7	1	20422	4349.7
1261.0	975.1	7	1	19465	4916.6
1297.0	1291.7	7	1	19490	5276.3
884.8	1135.5	7	1	20635	5607.8
947.3	1049.5	7	1	29055	6878.6
1080.8	1317.9	7	1	21103	5826.1
829.3	1031.8	8	1	13875	5303.5
1064.8	1414.6	8	1	30753	4939.8
1117.4	814.4	8	1	38025	7451.9
1151.9	1438.7	8	1	21241	5149.2
1289.0	1189.5	8	1	21394	5618.9
1318.3	1145.2	8	1	20479	5688.4
1353.1	1141.5	8	1	20492	6893.7
603.2	352.0	8	1	7078	5389.7
956.7	1097.8	8	1	21708	4570.8
1259.0	1078.1	8	1	32514	5077.1
752.6	1013.0	9	1	39719	5435.2
986.1	1453.6	9	1	11851	5344.4
998.3	1190.3	9	1	19932	5428.8
971.6	1263.1	9	1	22688	5573.7
1088.9	746.7	9	1	40009	5533.9
1839.1	922.7	9	1	7846	7872.5
576.7	1753.1	10	1	40691	7064.4
805.8	867.3	10	1	13444	5299.2
864.0	1225.1	10	1	21536	4515.6
891.6	501.9	10	1	14410	5702.4
988.2	1236.4	10	1	7618	5004.1
1008.8	1426.0	10	1	22787	10266.0
1041.1	1430.1	10	1	30772	4248.0
1077.9	1420.4	10	1	30778	4724.1
1140.2	1139.9	10	1	31767	4464.6
1194.9	908.0	10	1	23182	5346.5
1921.3	2037.9	10	1	7851	6746.0
867.6	1000.4	10	1	23396	5447.3
990.7	1043.4	10	1	30379	6435.6
869.2	1217.6	11	1	41232	9538.7
947.4	722.6	11	1	23523	5129.9
988.0	1483.9	11	1	29408	7662.3
1310.4	995.9	11	1	33141	7142.3
1101.5	1272.7	11	1	24677	6315.6
857.3	1116.0	12	1	24184	6336.0
1018.1	1377.0	12	1	41873	7256.6
986.8	1251.1	13	1	25206	4738.0
1035.7	1454.2	13	1	25343	5586.8
1075.5	1759.8	13	1	8889	5622.3
1096.3	922.2	13	1	8901	4886.0
1022.0	994.9	15	1	26632	5603.7
1256.1	944.1	15	1	27355	4825.4
1296.8	1038.0	15	1	9683	6202.6
961.8	1048.4	21	1	42127	8741.4
654.2	1251.9	2	4	25288	6469.9
745.7	857.7	2	4	59631	5470.3
358.7	1623.8	3	4	878	10307.5
513.8	1377.5	3	4	16863	7363.8
595.0	1021.5	3	4	1094	6983.1
604.6	1055.5	3	4	18589	9678.6
612.2	1062.9	3	4	18693	6580.8
632.7	1509.0	3	4	52	4488.6
669.6	949.6	3	4	19063	6613.3
699.6	1116.5	3	4	20193	5358.6
700.3	1487.4	3	4	19384	7812.1
733.4	1382.0	3	4	106	9052.9
739.7	1445.3	3	4	21671	4199.9
749.4	1517.6	3	4	24172	5692.3
798.9	981.2	3	4	24422	9828.4
799.3	1917.4	3	4	1351	8453.2
817.1	1030.6	3	4	24699	7228.8
824.7	1364.8	3	4	24801	5862.0
833.5	1483.3	3	4	24943	6368.2
842.1	1269.6	3	4	51423	4001.4
855.8	1032.0	3	4	25853	6285.5
881.9	694.7	3	4	51856	4663.0
957.5	944.1	3	4	33576	6730.7
1044.7	529.8	3	4	59944	7499.5
1073.9	935.4	3	4	369	7226.5
1079.9	1236.3	3	4	53015	6398.5
1138.9	615.6	3	4	36347	10621.0
1179.3	626.1	3	4	1890	8958.1
1179.3	1188.7	3	4	36989	7621.7
1190.3	954.2	3	4	38750	4959.9
1197.4	842.4	3	4	38756	6773.9
1201.0	943.5	3	4	54708	14859.9
1209.1	888.4	3	4	38761	6898.9
1220.9	1029.6	3	4	44676	8772.0
1267.6	928.0	3	4	2030	5157.4
1291.6	1303.1	3	4	37296	6220.3
1311.6	788.9	3	4	56253	6196.8
1333.7	1083.1	3	4	56993	6388.9
1381.8	798.6	3	4	45755	12944.2
1404.9	843.0	3	4	46622	6546.6
1425.6	892.4	3	4	46951	6654.3
1449.1	1008.9	3	4	56981	8963.1
1456.8	317.1	3	4	58147	7601.5
1573.6	986.0	3	4	58400	7478.4
1781.8	767.3	3	4	2656	6412.5
1836.5	591.5	3	4	4069	8259.3
1930.7	820.7	3	4	2811	5825.9
181.9	650.0	3	4	3039	8405.6
474.1	1409.7	3	4	16396	6279.4
551.0	1481.9	3	4	17407	7555.2
622.6	1505.4	3	4	17814	5581.7
763.1	1308.0	3	4	20294	6256.9
778.2	1358.1	3	4	20305	4852.2
834.9	1447.3	3	4	21835	5619.7
890.9	1306.7	3	4	32657	6488.5
923.2	1367.1	3	4	32731	9144.6
1001.1	1526.6	3	4	33946	4458.8
1033.0	1100.6	3	4	34811	6933.7
1053.9	928.0	3	4	34547	6199.1
1056.3	755.1	3	4	42746	5923.4
1167.0	1390.6	3	4	37316	7627.1
1351.6	1107.1	3	4	57038	4530.1
1709.9	1267.1	3	4	2554	4552.0
1045.8	729.1	4	4	34670	14823.2
1157.6	663.0	4	4	42510	18466.2
1529.4	864.8	4	4	48101	9597.4
279.1	1753.6	4	4	49901	5333.5
429.2	1607.9	4	4	16297	6475.4
547.2	976.7	4	4	59298	8535.7
565.4	1356.2	4	4	16424	5531.4
578.1	1175.9	4	4	50521	7500.0
591.9	1387.3	4	4	18489	6232.1
627.6	1537.4	4	4	17759	6156.4
641.1	785.3	4	4	1138	6033.3
668.8	655.7	4	4	61391	8034.7
682.7	1201.5	4	4	63761	5507.6
726.5	892.0	4	4	50967	4786.5
735.5	1145.8	4	4	20211	6114.6
789.2	926.8	4	4	26204	8343.3
803.7	878.5	4	4	24542	13548.3
814.6	1383.6	4	4	51229	12222.9
837.9	1048.2	4	4	25832	7156.2
848.0	1208.4	4	4	51461	8191.0
905.0	1217.6	4	4	26336	4419.8
1010.6	1542.3	4	4	33985	6633.3
1019.9	1104.9	4	4	1640	10558.4
1037.9	1230.2	4	4	53062	5572.6
1094.8	765.7	4	4	35730	7992.9
1124.6	1458.9	4	4	35961	6288.7
1175.3	606.1	4	4	42660	8284.2
1175.7	778.7	4	4	36905	7349.8
1184.0	1258.4	4	4	36967	5540.1
1191.8	1052.8	4	4	54725	8285.6
1235.6	980.9	4	4	3787	4944.2
1239.3	1051.7	4	4	38961	7919.6
1252.1	890.7	4	4	38971	6653.7
1279.3	794.7	4	4	38997	5576.8
1289.1	508.4	4	4	55830	5715.8
1343.8	457.2	4	4	56461	8005.6
1351.6	552.0	4	4	60433	8626.7
1364.9	660.4	4	4	45822	8524.9
1397.1	725.7	4	4	3893	4882.1
1430.9	710.0	4	4	58025	7303.4
1625.0	691.3	4	4	60651	10232.6
1670.3	976.3	4	4	2506	11642.0
175.0	1698.5	4	4	49777	5400.0
331.1	1618.6	4	4	50213	4789.9
948.2	1555.3	4	4	22051	7474.3
1026.3	757.2	4	4	52427	4196.2
1050.0	1210.6	4	4	53101	6259.6
1246.3	974.8	4	4	44784	7759.3
1252.6	1244.7	4	4	60228	11965.5
1318.6	526.5	4	4	56329	8529.3
1956.4	1533.2	4	4	58942	10261.3
751.8	1520.5	5	4	24173	11849.6
901.8	1415.1	5	4	32751	7505.2
1480.5	924.7	5	4	47023	8322.9
20.9	1997.9	5	4	4146	8992.4
231.8	1750.1	5	4	15270	7773.5
352.5	542.7	5	4	59195	6427.3
564.9	1499.7	5	4	17846	10240.7
732.1	1432.8	5	4	21941	5834.2
812.3	1500.1	5	4	21821	5784.7
855.5	1191.0	5	4	26687	8107.1
945.8	1391.9	5	4	32767	11418.4
1023.0	1506.0	5	4	21904	6798.2
1075.0	842.1	5	4	34264	7944.8
1097.5	549.2	5	4	35813	6674.8
1113.2	831.9	5	4	39077	6784.0
1160.5	654.3	5	4	42941	6855.8
1162.4	1448.3	5	4	60113	7824.9
1186.0	863.6	5	4	39168	7659.9
1271.2	1115.6	5	4	55163	8018.4
1286.9	801.1	5	4	4717	4524.7
1116.7	1423.1	5	4	37493	14860.7
79.7	1829.7	5	4	59033	7818.5
765.0	1574.2	5	4	59652	8860.8
785.9	1284.5	5	4	20492	5219.8
931.7	1298.9	5	4	27274	4672.7
1024.3	1220.7	5	4	53132	7082.5
1112.5	1480.3	5	4	35921	5014.7
1302.1	819.5	5	4	45184	5066.9
1377.3	1354.2	5	4	60505	5350.0
717.5	1206.3	6	4	20337	9173.2
544.1	1394.7	6	4	17221	6868.2
626.7	1230.6	6	4	5021	10439.8
645.4	950.1	6	4	50596	6493.8
700.1	1338.9	6	4	19345	5018.2
704.2	1379.6	6	4	19855	7564.8
789.7	1177.3	6	4	51150	6597.0
858.7	1011.1	6	4	27152	5359.7
910.5	1377.9	6	4	5237	5436.1
1023.1	707.9	6	4	52461	7075.8
1162.7	498.1	6	4	5360	7314.8
1216.8	1046.6	6	4	39488	5154.5
1245.3	849.1	6	4	39507	5954.3
1267.1	683.6	6	4	43190	9835.5
1286.2	1386.1	6	4	5428	7644.5
1303.2	572.4	6	4	45237	6512.5
1349.2	765.0	6	4	45356	5879.3
1354.5	502.8	6	4	56379	6843.7
1373.7	660.4	6	4	56550	7193.2
1394.4	605.4	6	4	60529	11364.2
1443.4	1320.4	6	4	5498	5862.4
1783.7	524.9	6	4	5542	7092.7
61.6	1890.1	6	4	49491	5680.3
579.3	980.4	6	4	61293	10679.9
743.6	1340.4	6	4	20553	6634.7
749.5	1321.0	6	4	20557	4855.2
758.8	1046.7	6	4	27542	5274.7
854.5	1085.6	6	4	27615	7253.9
1149.2	1074.8	6	4	39684	7452.1
1175.2	633.7	6	4	43277	4424.9
1268.3	813.3	6	4	44848	9811.4
1304.2	511.8	6	4	55881	8692.8
1388.3	964.0	6	4	39897	7671.4
1513.2	816.8	6	4	48219	6740.6
1531.6	819.3	6	4	48229	6048.7
1283.9	1080.0	7	4	55253	7614.3
491.2	1438.2	7	4	16985	5202.6
652.9	917.9	7	4	63717	5995.6
662.7	1136.1	7	4	50849	6991.9
664.2	1097.0	7	4	61384	5077.7
730.0	1237.8	7	4	20537	7187.8
747.5	927.6	7	4	27536	5265.4
784.0	1037.4	7	4	24291	6778.2
823.0	1060.8	7	4	5823	5186.2
937.9	1323.7	7	4	33282	6259.9
957.7	1009.8	7	4	62732	6782.2
1108.3	1093.2	7	4	39633	8622.4
1188.9	1443.5	7	4	37523	6011.8
1234.1	1100.2	7	4	65312	5547.1
1312.2	1365.0	7	4	56239	5810.4
1650.5	639.9	7	4	6219	7229.7
315.7	1752.2	7	4	50189	5038.1
535.1	973.2	7	4	59311	4889.0
679.6	1518.3	7	4	22451	6038.4
995.5	1111.7	7	4	52279	5701.5
1092.2	651.7	7	4	43389	6132.5
1200.2	1252.2	7	4	37746	6830.7
1275.6	1026.3	7	4	39840	7270.7
1380.1	844.2	7	4	56574	7030.5
1438.2	1042.7	7	4	57268	8001.6
271.0	1876.0	8	4	63526	7696.8
423.5	1518.7	8	4	6335	7662.4
764.9	883.4	8	4	61504	4960.1
766.9	1160.1	8	4	20693	11549.1
784.3	1297.0	8	4	5791	8750.3
920.6	701.9	8	4	6550	7512.6
999.3	829.4	8	4	61674	5251.5
1022.0	865.3	8	4	34325	6255.4
1037.9	1169.8	8	4	28328	6348.6
1043.8	1442.3	8	4	65050	5723.6
1085.2	847.6	8	4	39919	6460.5
1104.1	929.4	8	4	36405	10441.1
1247.3	970.3	8	4	40091	9657.3
1477.0	848.6	8	4	63253	5215.7
1307.3	1018.7	8	4	45208	7925.0
261.5	1810.9	8	4	49894	6505.8
845.7	1408.0	8	4	24872	5841.4
917.9	1222.7	8	4	28703	4980.2
1008.1	788.5	8	4	34351	5187.0
785.6	1361.5	9	4	22666	9584.6
992.0	1806.4	9	4	7248	6771.3
1503.6	909.5	9	4	47973	5855.3
12.1	1729.7	9	4	49157	5564.1
744.9	1518.7	9	4	65818	6292.3
833.1	1300.3	9	4	25095	6368.0
899.9	1246.9	9	4	28670	4599.9
1064.4	665.4	9	4	43546	6716.4
1253.0	799.3	9	4	40360	4495.2
1315.8	950.3	9	4	40405	5896.6
1396.2	971.0	9	4	40433	6412.5
1488.3	833.5	9	4	48256	6833.9
1034.3	1457.9	9	4	34128	6595.5
255.1	1596.3	9	4	15600	6926.0
564.7	1129.3	9	4	59382	5980.6
604.1	1223.8	9	4	28863	6362.4
780.7	1355.4	9	4	20882	4994.6
1347.0	1148.9	9	4	60467	7285.1
1478.8	863.8	9	4	64566	5571.8
853.5	1243.5	10	4	51606	7761.0
978.1	1466.1	10	4	22932	5433.0
1177.5	445.5	10	4	64316	11970.1
747.0	1430.6	10	4	61461	7274.4
800.5	1156.5	10	4	24588	5771.8
824.8	1533.8	10	4	22874	8290.1
919.8	1413.9	10	4	64015	4876.3
1140.6	1054.7	10	4	40215	6966.8
1537.7	960.6	10	4	58490	5905.9
612.1	1346.3	10	4	59535	6709.6
1058.7	496.0	10	4	8617	6100.5
1366.1	767.4	10	4	46178	6612.1
1114.5	712.5	11	4	43895	8592.7
1215.5	1298.7	11	4	37999	8298.7
1315.0	1094.0	11	4	55412	6459.3
823.0	1236.9	11	4	51346	7281.2
1155.3	744.9	11	4	64261	7166.5
1223.6	856.2	11	4	40589	4996.3
1381.8	628.8	11	4	46186	6093.0
1415.4	839.2	11	4	67153	5324.8
927.7	1352.6	11	4	32912	5031.9
1189.5	849.2	11	4	41058	7045.5
679.1	1244.6	12	4	29367	5542.3
958.8	1490.0	12	4	67621	5300.2
1157.2	1072.9	12	4	41015	5111.5
1363.8	1517.7	12	4	8804	8716.8
637.3	1049.1	12	4	29808	5400.4
673.6	1032.0	12	4	30287	5771.2
1561.4	835.8	13	4	69966	8091.1
743.3	1144.8	13	4	21081	6656.7
845.6	1222.0	13	4	51676	5499.4
1205.4	1078.8	13	4	55501	5360.2
1206.2	650.8	13	4	44071	5720.8
1524.9	820.0	13	4	48462	5115.4
1192.8	711.8	13	4	44306	6542.9
701.7	1300.2	14	4	68336	5294.6
946.0	1233.5	14	4	30902	5838.9
1184.8	667.6	14	4	44186	6969.1
1399.5	1085.1	14	4	57680	7039.3
1044.5	663.8	15	4	71326	8464.8
928.9	1253.7	15	4	31517	7122.5
1508.7	1062.4	15	4	57753	7127.4
715.9	1487.8	16	4	70245	7850.4
1369.8	1125.7	17	4	63163	6469.3
1394.2	898.4	17	4	12696	6132.1
868.9	1241.3	23	4	70380	5536.8
1167.1	1550.2	3	5	87729	16878.4
1204.9	1803.4	3	5	883	41207.6
304.2	639.4	3	5	55649	4951.0
412.1	804.8	3	5	74	5501.0
627.7	1472.7	3	5	68116	7152.9
634.5	1351.9	3	5	67875	6980.7
686.9	1281.0	3	5	68154	10329.7
687.7	1319.9	3	5	67889	7431.6
747.0	1360.3	3	5	5050	6662.8
778.3	803.2	3	5	68825	5816.4
832.3	1492.3	3	5	68995	10285.8
835.1	1308.2	3	5	69377	11022.4
846.4	1275.1	3	5	69387	6154.3
877.7	1085.0	3	5	69576	9194.9
939.8	1717.5	3	5	72934	7026.5
981.4	1329.0	3	5	72471	5248.4
997.9	1344.0	3	5	134931	5982.2
1015.6	751.6	3	5	82692	8943.9
1033.6	1099.7	3	5	53576	9089.3
1041.8	1617.2	3	5	73118	10698.2
1048.3	534.3	3	5	83139	5536.8
1114.2	754.4	3	5	84586	12316.4
1115.8	1177.2	3	5	84561	5197.8
1124.4	1686.5	3	5	73227	14107.6
1148.7	753.4	3	5	85070	7799.7
1180.2	1216.1	3	5	87953	5676.0
1220.2	1676.8	3	5	73328	5941.3
1230.5	1083.8	3	5	88533	8064.9
1262.5	585.6	3	5	92019	8053.9
1287.2	1037.0	3	5	92158	11692.0
1324.8	1007.8	3	5	123492	10469.5
1339.0	1424.9	3	5	94804	6942.1
1407.2	1398.6	3	5	96477	6997.1
1427.3	803.3	3	5	124751	6152.7
1448.9	696.1	3	5	125331	7541.6
1534.6	593.0	3	5	126029	13485.6
1545.0	900.0	3	5	99760	7876.6
1609.9	926.1	3	5	2780	9105.8
1639.3	785.6	3	5	101919	9157.9
1642.7	618.8	3	5	2939	15140.6
1645.7	948.0	3	5	102495	4351.8
1648.2	874.6	3	5	102076	8655.4
1651.6	593.8	3	5	127787	6306.8
1661.3	788.3	3	5	102492	10137.1
1716.1	1156.8	3	5	3179	9251.4
1742.3	578.8	3	5	3244	10263.0
1768.6	852.8	3	5	53852	6731.9
1802.1	927.7	3	5	106802	8826.6
1809.7	1402.4	3	5	130474	6713.4
1879.0	581.9	3	5	129586	7258.8
1941.5	657.5	3	5	103528	5812.6
1358.5	1386.3	3	5	95522	18490.6
42.7	994.1	3	5	6735	5511.3
219.1	956.0	3	5	55429	4642.1
506.3	1213.8	3	5	139363	17683.2
562.8	1893.7	3	5	4771	6502.4
573.5	1237.7	3	5	116751	12425.3
838.6	1316.7	3	5	69401	11135.1
864.0	1277.9	3	5	69544	7590.5
957.5	1330.0	3	5	72475	5483.6
962.9	1445.6	3	5	118953	7878.4
966.9	1477.2	3	5	81966	8610.6
1058.6	1375.6	3	5	83642	4703.2
1177.4	1712.5	3	5	73282	5473.8
1181.0	1247.3	3	5	121364	6046.9
1237.3	1327.0	3	5	135383	5904.9
1413.3	854.9	3	5	97661	5282.2
1538.8	463.8	3	5	126111	7507.7
1840.4	531.2	3	5	107495	11495.2
488.4	407.3	4	5	92	10501.3
1156.2	1722.8	4	5	73267	23816.2
1394.2	1919.3	4	5	5711	8826.5
1403.8	1313.4	4	5	53745	8360.0
1669.5	1643.5	4	5	127874	16296.2
1739.6	744.8	4	5	105987	11736.8
1820.1	1013.7	4	5	3437	16985.0
169.9	172.8	4	5	110569	5702.9
188.7	728.9	4	5	4242	6006.7
267.2	565.6	4	5	55707	5845.9
271.3	509.1	4	5	58276	7620.0
286.3	638.3	4	5	4412	7515.1
302.8	1638.5	4	5	112198	8090.5
322.9	526.8	4	5	112295	9186.7
363.6	1201.6	4	5	4493	7345.9
397.1	614.9	4	5	65077	7701.8
396.9	788.3	4	5	62551	7764.5
404.6	910.8	4	5	63732	5321.7
406.4	494.3	4	5	68	12850.7
408.8	1024.0	4	5	62881	10346.8
456.0	524.0	4	5	132520	10339.1
463.5	961.1	4	5	59093	14136.2
490.3	376.0	4	5	115410	5802.6
497.5	408.9	4	5	115073	8114.9
520.3	1141.6	4	5	115557	6095.0
521.5	1097.9	4	5	115979	5470.3
538.5	1294.9	4	5	116110	6564.0
578.6	1413.7	4	5	67401	5830.9
594.1	1881.3	4	5	4819	8702.5
608.2	432.9	4	5	117303	4243.6
618.2	1312.6	4	5	68103	4884.9
673.0	1486.2	4	5	67427	3795.4
674.6	1386.8	4	5	67429	10011.4
764.9	1473.2	4	5	68795	6656.7
776.1	1936.6	4	5	118174	5623.4
780.9	1604.7	4	5	68859	7617.8
819.9	1204.0	4	5	5122	17307.0
821.2	1603.7	4	5	72742	6435.1
827.0	1515.2	4	5	68991	6076.9
878.4	759.6	4	5	69637	5833.7
905.5	1650.1	4	5	5196	5011.4
928.9	1149.3	4	5	71867	8449.3
937.3	1015.3	4	5	71617	6627.8
971.7	1010.1	4	5	468	7339.6
975.3	903.8	4	5	82014	9221.0
1009.5	642.3	4	5	82684	5484.1
1047.6	939.9	4	5	85193	4918.5
1086.9	977.1	4	5	120478	10501.5
1096.4	2004.2	4	5	5362	6652.4
1113.6	1015.0	4	5	120465	4460.9
1122.1	919.1	4	5	85208	4170.6
1122.9	1326.4	4	5	84854	5196.6
1130.5	860.1	4	5	85210	5540.3
1132.0	1704.0	4	5	73235	5053.2
1134.2	1414.8	4	5	53587	8529.9
1190.2	1110.4	4	5	88523	6878.5
1197.0	637.9	4	5	89132	6983.3
1212.2	898.0	4	5	89402	5407.4
1216.4	1398.0	4	5	89543	7313.2
1220.0	1255.2	4	5	89413	5810.2
1228.9	1705.7	4	5	73682	8247.5
1238.0	1153.0	4	5	1016	6798.5
1244.5	1545.5	4	5	90003	5590.3
1289.0	1087.1	4	5	90423	5465.7
1301.9	1057.9	4	5	135566	5313.5
1324.0	1289.5	4	5	123636	7939.4
1326.1	1137.1	4	5	123514	7952.8
1327.3	1274.8	4	5	141665	13550.7
1331.9	1338.1	4	5	95518	6361.6
1354.9	1389.7	4	5	95522	7014.7
1360.3	1478.4	4	5	123821	7072.5
1375.8	1435.2	4	5	95670	7451.0
1382.5	589.4	4	5	124147	6486.8
1382.6	1358.5	4	5	124247	5248.2
1392.0	495.2	4	5	124445	9494.8
1458.6	860.6	4	5	97864	7383.6
1508.3	730.2	4	5	2258	9732.1
1509.6	1098.9	4	5	125890	7754.1
1601.8	1527.9	4	5	6168	4911.2
1618.7	1015.3	4	5	101459	5977.6
1638.4	748.9	4	5	101912	5710.7
1675.5	421.7	4	5	103042	8781.8
1689.0	664.6	4	5	103564	5718.5
1694.9	673.4	4	5	103447	4510.8
1705.9	734.6	4	5	103363	6950.6
1739.0	657.4	4	5	6358	5029.7
1744.7	649.3	4	5	103586	5601.3
1754.7	982.6	4	5	106485	5285.6
1799.4	1062.1	4	5	137662	7653.0
1859.1	546.2	4	5	6523	7504.7
1879.3	723.6	4	5	3573	6144.3
1901.7	623.4	4	5	103622	8516.6
1916.9	1855.7	4	5	6584	5765.4
67.3	1413.1	4	5	3926	7436.8
91.8	298.2	4	5	109127	8721.1
278.9	575.7	4	5	55814	14319.7
443.3	862.9	4	5	63043	6501.6
800.7	1461.6	4	5	7205	6301.3
839.7	1481.1	4	5	69066	6026.7
858.0	1378.8	4	5	69513	6360.9
873.8	392.7	4	5	118366	8835.3
883.9	1441.6	4	5	72796	5470.1
883.9	1616.6	4	5	73784	6070.5
944.0	1486.9	4	5	73897	4455.3
974.9	1421.5	4	5	118624	8953.7
1007.3	1487.7	4	5	73980	7538.3
1063.3	1317.4	4	5	5330	6823.4
1127.1	1430.3	4	5	53592	5352.9
1135.7	1440.5	4	5	53596	5424.2
1145.6	1658.9	4	5	74142	12732.1
1152.1	1238.3	4	5	120741	5369.2
1182.8	956.9	4	5	85350	10185.7
1198.7	1213.6	4	5	89159	8025.1
1238.1	972.1	4	5	89859	7796.7
1356.0	502.1	4	5	95191	5431.2
1385.0	1476.8	4	5	53700	5267.3
1391.3	1510.4	4	5	124298	6763.2
1417.2	946.1	4	5	7642	6274.1
1448.2	1222.7	4	5	97237	8539.6
1515.6	1756.6	4	5	125829	5075.0
1544.3	521.4	4	5	136354	7333.6
1595.3	877.6	4	5	101079	5325.6
1595.6	835.9	4	5	101128	4867.8
1681.7	510.9	4	5	128157	4325.8
1701.0	1036.3	4	5	103261	4580.0
1711.8	748.7	4	5	105891	10819.8
1730.6	787.6	4	5	105971	12462.5
1981.7	733.7	4	5	108646	12060.1
930.9	845.4	5	5	118548	11425.5
1072.0	1684.8	5	5	135066	5225.7
150.6	434.9	5	5	55671	9959.9
234.2	1575.5	5	5	132101	9641.3
235.9	1116.8	5	5	6899	6788.8
282.8	445.7	5	5	112064	9860.9
328.9	896.9	5	5	59206	5193.0
332.5	216.5	5	5	112208	13532.8
386.8	925.8	5	5	59068	6813.3
415.4	545.1	5	5	114422	8428.3
585.9	530.9	5	5	117099	5532.1
588.7	1230.9	5	5	117063	10678.5
646.5	385.1	5	5	68131	6731.1
646.5	1289.0	5	5	68160	7378.2
701.8	1466.4	5	5	67439	7766.0
748.7	1310.4	5	5	133032	5200.4
776.6	1539.6	5	5	133047	6025.7
917.1	1502.9	5	5	73851	6652.3
926.1	1740.3	5	5	73865	8043.5
945.6	432.6	5	5	133182	8672.1
957.3	1495.7	5	5	72548	5633.0
971.8	1411.8	5	5	118623	7347.6
972.0	1573.7	5	5	73920	6155.5
983.1	1476.9	5	5	118628	8212.3
992.5	1441.7	5	5	118636	9086.2
1028.1	1748.6	5	5	74020	5886.7
1040.5	744.7	5	5	83458	4931.6
1071.6	563.6	5	5	7355	6811.2
1094.9	2007.6	5	5	5362	9271.7
1131.7	570.3	5	5	84901	10928.7
1132.9	1424.9	5	5	135193	9160.6
1146.1	1654.2	5	5	74142	7033.2
1156.5	1024.2	5	5	120862	6014.3
1176.1	1423.5	5	5	7426	4740.6
1241.6	1292.3	5	5	121256	6076.2
1272.2	699.0	5	5	92122	4867.7
1288.6	1345.9	5	5	135547	7387.8
1325.3	1001.5	5	5	135648	8439.3
1336.9	2044.5	5	5	123550	9121.5
1343.9	1439.5	5	5	95611	12080.3
1370.6	632.1	5	5	123978	6123.4
1378.3	669.9	5	5	124151	4763.8
1388.2	1473.0	5	5	53700	5705.6
1393.8	1293.7	5	5	124310	8400.3
1405.4	686.0	5	5	124494	8051.2
1416.1	689.6	5	5	124171	7521.0
1418.6	1364.1	5	5	124678	5862.4
1544.8	703.2	5	5	100015	6455.1
1577.5	626.1	5	5	100690	6025.6
1587.8	606.6	5	5	100802	10083.6
1597.7	774.4	5	5	136937	5525.9
1599.5	549.6	5	5	127295	9263.8
1604.4	909.5	5	5	101107	5653.3
1631.5	434.4	5	5	128140	5700.4
1645.1	880.9	5	5	102826	13632.9
1653.5	525.9	5	5	101973	4735.4
1661.9	1417.4	5	5	137218	5238.3
1687.8	992.0	5	5	102632	4430.8
1695.7	478.0	5	5	8087	5242.9
1700.2	669.1	5	5	103447	8445.3
1716.4	724.1	5	5	105814	4484.3
1723.3	704.1	5	5	103672	7933.7
1746.4	901.9	5	5	106243	5945.1
1767.7	528.7	5	5	106585	6330.1
1770.4	840.0	5	5	53866	4890.1
1774.5	1016.8	5	5	106320	9479.3
1820.9	864.4	5	5	107522	7272.2
1871.5	777.8	5	5	130900	5189.7
1876.6	582.1	5	5	129606	6643.0
1954.5	689.3	5	5	103743	6182.7
1963.3	719.6	5	5	108607	9933.9
1939.5	665.1	5	5	108467	12881.1
185.1	687.6	5	5	8386	8049.3
270.0	595.6	5	5	138942	5660.2
317.9	878.5	5	5	58588	4226.4
426.9	578.5	5	5	7021	7468.1
544.3	1295.8	5	5	66873	7358.2
556.2	1083.7	5	5	116518	5374.4
586.0	1247.8	5	5	132879	4994.8
743.5	1596.6	5	5	73387	6690.9
781.2	2043.6	5	5	118186	7904.8
825.6	1421.6	5	5	69055	6366.5
842.6	1582.8	5	5	69397	6355.9
937.4	1993.5	5	5	140601	6280.1
947.7	1882.6	5	5	7273	4813.1
1007.1	1605.0	5	5	74516	8485.5
1015.8	1430.7	5	5	119221	4640.6
1021.2	660.9	5	5	82862	9243.4
1031.2	1432.9	5	5	119217	4664.5
1052.6	797.9	5	5	82975	11899.1
1054.4	740.0	5	5	83564	6688.7
1132.2	547.1	5	5	119662	6161.7
1162.2	1550.1	5	5	7420	9955.2
1177.0	1727.2	5	5	74175	5329.3
1179.1	641.4	5	5	119679	15238.3
1231.0	1039.7	5	5	89674	5242.7
1259.6	1925.7	5	5	90156	6472.3
1336.3	1357.3	5	5	92620	8708.3
1350.7	1554.1	5	5	95630	7473.6
1480.3	702.8	5	5	97482	8097.5
1584.6	860.3	5	5	9291	8135.1
1638.2	457.8	5	5	128216	6679.8
1644.0	586.8	5	5	127309	5705.7
1673.8	933.5	5	5	127813	4367.2
1704.8	712.0	5	5	105813	5629.4
1722.0	884.2	5	5	129134	5138.1
1807.5	995.9	5	5	106873	6388.6
1855.2	1184.0	5	5	130871	6272.2
1896.3	1457.9	5	5	131144	8580.7
1085.9	1444.5	6	5	74636	11747.4
1177.2	552.8	6	5	119680	16191.3
1211.9	1763.0	6	5	89150	7333.9
1322.9	781.3	6	5	92324	6960.7
1825.5	682.5	6	5	107591	11288.7
1877.9	755.2	6	5	138055	14342.7
2020.5	668.3	6	5	108752	12388.4
231.4	957.6	6	5	131834	7641.5
328.3	568.3	6	5	113427	4943.9
355.2	663.7	6	5	55969	4521.5
382.8	909.4	6	5	59228	5608.9
406.5	631.2	6	5	65188	6912.6
410.4	1016.9	6	5	139182	6587.7
416.7	963.3	6	5	59449	8218.4
522.8	1311.6	6	5	139455	7492.8
525.3	785.8	6	5	64020	8236.7
553.8	1369.0	6	5	132845	7711.9
584.7	1146.6	6	5	66791	7346.0
590.0	1366.9	6	5	67122	6347.1
716.3	1506.7	6	5	8596	4594.4
716.7	1377.8	6	5	139794	5121.2
734.0	1454.4	6	5	74264	7014.1
751.3	1411.0	6	5	68566	5290.5
789.4	1601.7	6	5	73740	6551.8
797.2	1461.7	6	5	68587	5664.4
854.4	1504.7	6	5	74307	6372.3
866.1	1918.5	6	5	8639	6810.6
894.4	1482.7	6	5	74364	7193.7
925.6	1335.6	6	5	72050	6298.6
929.7	381.2	6	5	118505	5138.6
937.0	1399.6	6	5	74423	5297.2
954.5	1060.6	6	5	72577	9835.2
954.0	1458.1	6	5	118647	9550.4
1042.1	1347.0	6	5	119281	9814.8
1068.7	1605.5	6	5	74608	6930.8
1087.7	1434.5	6	5	73623	8254.5
1114.1	1427.2	6	5	53600	5951.2
1171.7	952.2	6	5	85484	5607.0
1177.8	1718.6	6	5	121012	5466.8
1199.9	1630.7	6	5	74720	4939.7
1226.3	1501.5	6	5	87175	10790.3
1233.5	1287.2	6	5	141576	4808.6
1264.7	1688.2	6	5	74224	7600.6
1329.3	1380.6	6	5	95532	7377.5
1349.9	1396.3	6	5	135703	9242.4
1366.3	1182.5	6	5	135783	6166.3
1403.8	906.0	6	5	96070	5167.9
1427.9	684.1	6	5	124172	5108.3
1451.4	649.9	6	5	136106	6438.6
1472.7	568.9	6	5	96955	7175.2
1484.4	496.6	6	5	125072	7078.0
1512.3	1924.8	6	5	99124	8266.3
1523.8	622.7	6	5	99217	5815.8
1564.9	518.7	6	5	126961	7516.5
1582.9	1004.9	6	5	100267	9388.0
1605.5	409.1	6	5	128201	9571.5
1609.3	718.5	6	5	101076	8267.2
1617.4	1023.4	6	5	101465	7803.5
1633.9	533.7	6	5	127570	8300.8
1641.9	569.9	6	5	102374	4751.8
1660.9	665.0	6	5	102531	4827.9
1700.4	979.3	6	5	137361	9139.0
1703.6	500.2	6	5	128240	6405.3
1722.4	764.6	6	5	129167	7171.0
1753.5	862.3	6	5	53881	4908.6
1799.0	462.3	6	5	128273	7567.1
1805.1	613.5	6	5	9497	4245.5
1881.8	991.3	6	5	144107	5577.8
1889.4	858.0	6	5	131031	4871.9
1897.2	608.2	6	5	103833	8762.8
1898.3	741.3	6	5	138047	5703.0
1904.4	940.5	6	5	152425	7792.8
1916.2	637.3	6	5	103839	5017.1
1954.2	743.4	6	5	9573	6701.1
311.8	657.9	6	5	56114	11520.1
345.2	740.0	6	5	62462	10324.0
899.1	902.1	6	5	69982	14041.0
64.2	1312.4	6	5	9616	10352.3
304.1	741.2	6	5	112161	6905.1
374.9	749.3	6	5	62587	8960.2
458.6	685.5	6	5	65275	9041.6
557.9	925.1	6	5	9849	5983.1
591.3	506.9	6	5	117115	4493.3
651.1	1280.7	6	5	68210	8413.4
657.9	1488.7	6	5	67566	5206.7
690.8	1324.0	6	5	67970	6100.6
693.1	1406.8	6	5	67588	7920.7
809.4	1527.5	6	5	68624	6777.9
854.8	419.9	6	5	133267	7405.1
895.6	701.8	6	5	69787	7894.9
917.9	1676.3	6	5	74929	16467.9
920.6	1724.0	6	5	9985	5346.7
996.3	1009.0	6	5	82452	11186.6
1029.2	1402.5	6	5	75078	10357.2
1054.1	1467.2	6	5	75127	8411.8
1083.2	1532.6	6	5	75164	8249.1
1096.6	179.1	6	5	120411	6720.8
1143.2	1542.1	6	5	75229	5710.7
1159.5	1716.0	6	5	75240	5931.5
1186.0	1680.0	6	5	75262	9387.6
1340.4	783.1	6	5	147251	6479.6
1436.8	584.7	6	5	9074	4051.8
1488.2	507.1	6	5	125084	14142.6
1540.9	593.2	6	5	126168	7060.6
1638.0	988.2	6	5	101688	5910.0
1941.6	605.7	6	5	148862	4804.4
2007.5	696.6	6	5	148895	10076.5
131.0	843.0	7	5	59514	13183.5
288.5	705.9	7	5	56097	15876.8
900.1	1594.7	7	5	73813	12659.1
1508.7	1320.8	7	5	98920	20189.1
1706.7	850.1	7	5	105828	17000.0
1925.7	684.2	7	5	103840	9569.3
1948.0	886.0	7	5	131257	13414.5
81.9	393.1	7	5	109056	5731.7
104.1	968.3	7	5	144717	5616.3
145.7	152.0	7	5	110459	6162.2
152.5	925.9	7	5	59295	5529.8
158.3	388.2	7	5	54295	5229.5
191.1	945.2	7	5	138813	9396.4
267.0	713.1	7	5	55793	5391.4
362.4	1155.7	7	5	145261	6234.4
384.5	582.1	7	5	9754	4750.9
389.6	276.8	7	5	139155	5344.9
447.5	817.9	7	5	9795	5909.3
537.5	1206.1	7	5	132724	10209.0
600.4	1370.9	7	5	67128	5451.9
634.3	352.8	7	5	116837	6288.9
650.0	1280.2	7	5	68210	14390.5
844.7	187.5	7	5	140282	5756.5
847.1	1649.5	7	5	69457	9479.8
860.3	858.1	7	5	146329	5128.6
891.3	1738.3	7	5	73812	4672.1
894.3	1417.4	7	5	74895	9170.4
973.2	1851.5	7	5	146653	6672.8
998.9	570.6	7	5	146664	9140.3
1005.0	1439.4	7	5	118686	3892.6
1006.2	1603.3	7	5	75049	5335.3
1012.1	853.2	7	5	82986	6478.2
1029.3	1466.9	7	5	118688	5991.9
1055.0	1791.0	7	5	74585	9646.7
1078.6	1774.4	7	5	75148	8443.0
1112.7	1634.7	7	5	74657	6840.1
1146.2	968.0	7	5	135206	4788.7
1220.2	726.7	7	5	122350	6642.3
1246.6	1783.0	7	5	74207	6494.0
1259.8	1295.4	7	5	121297	5659.8
1264.4	1275.2	7	5	121299	5966.2
1278.2	804.9	7	5	90289	4411.0
1285.1	1465.2	7	5	92426	5866.0
1301.3	1544.4	7	5	75356	5376.0
1302.1	739.6	7	5	92046	8003.4
1320.9	1224.6	7	5	141691	7960.7
1343.6	812.2	7	5	94291	4464.4
1386.2	1303.9	7	5	95771	7289.2
1406.7	1325.6	7	5	53768	5604.3
1440.4	1185.6	7	5	10340	7104.3
1458.2	767.6	7	5	136177	5151.4
1530.5	970.3	7	5	142560	5197.2
1693.4	1602.6	7	5	148184	6125.7
1699.7	591.3	7	5	103901	7645.0
1726.7	832.1	7	5	105830	4797.7
1734.0	795.1	7	5	106139	4972.0
1744.3	1474.7	7	5	10629	9020.3
1778.1	1171.1	7	5	143901	4927.3
1826.0	1497.6	7	5	130511	7939.5
1830.0	1078.0	7	5	148497	3776.3
1848.7	841.7	7	5	107100	5165.2
1876.4	917.0	7	5	130617	3890.8
1885.5	1329.1	7	5	144100	11312.3
1966.0	656.2	7	5	103977	6508.7
909.6	684.8	7	5	140361	6014.0
958.2	1400.5	7	5	72113	5418.6
964.4	712.5	7	5	82164	5282.5
1020.3	1409.6	7	5	75646	6170.1
1110.3	1247.2	7	5	120727	6131.0
1153.5	1703.2	7	5	74681	5475.6
1188.9	1696.3	7	5	75821	7603.1
1230.1	1727.7	7	5	75866	20427.3
1322.3	1475.4	7	5	123857	4357.3
1418.9	597.6	7	5	93614	6096.5
1569.5	916.7	7	5	151706	7822.3
1605.7	764.0	7	5	126649	8115.8
1621.7	754.7	7	5	126727	12212.6
1739.2	621.0	7	5	104028	6202.9
1757.0	954.8	7	5	11796	4636.7
1798.0	479.4	7	5	129716	6126.4
1820.0	489.1	7	5	129724	5109.0
1955.4	878.6	7	5	152502	8283.0
1496.4	589.7	8	5	125629	7024.4
1530.0	911.9	8	5	136711	10158.0
1783.8	1024.7	8	5	106359	13906.9
1827.7	659.5	8	5	107626	11975.8
92.7	954.2	8	5	59484	7192.8
180.7	856.0	8	5	59754	6430.8
192.1	309.8	8	5	10853	6402.4
199.5	861.2	8	5	59770	4748.9
457.3	821.0	8	5	63253	4612.1
504.5	933.3	8	5	149738	6580.7
617.4	1349.2	8	5	67137	6078.7
834.5	1514.1	8	5	9940	4452.3
838.0	1393.6	8	5	69173	5423.4
873.6	1428.9	8	5	69595	5638.4
946.0	1668.6	8	5	74981	6134.8
973.7	1571.7	8	5	75570	6734.0
1017.3	1660.2	8	5	75073	8421.9
1043.3	760.0	8	5	155376	5892.4
1052.3	1672.8	8	5	83703	11448.0
1139.7	623.6	8	5	119764	4614.8
1149.3	757.5	8	5	85631	5535.1
1200.6	1194.3	8	5	89119	11547.7
1248.9	1451.0	8	5	146945	5330.9
1260.5	1531.8	8	5	150728	5375.9
1330.4	894.5	8	5	151013	8651.2
1344.2	689.8	8	5	94683	9592.7
1345.0	608.3	8	5	93584	5122.5
1350.7	537.4	8	5	123733	6339.4
1359.0	586.3	8	5	93591	4784.8
1381.6	1394.1	8	5	94895	5297.0
1387.6	1167.4	8	5	151119	5364.7
1414.4	824.3	8	5	124701	4874.8
1423.9	573.6	8	5	11485	4812.3
1446.0	1203.1	8	5	11508	10812.3
1501.2	465.1	8	5	125665	5807.7
1522.2	936.9	8	5	142568	4537.6
1582.2	1508.7	8	5	11655	4866.8
1618.3	533.2	8	5	101628	7071.6
1645.2	795.7	8	5	102020	6474.6
1685.6	492.1	8	5	128393	5919.6
1705.8	1451.0	8	5	137296	6291.7
1764.7	543.8	8	5	11802	6670.3
1782.3	1006.0	8	5	106358	4938.0
1794.8	632.3	8	5	107473	5073.4
1823.1	1046.2	8	5	106897	8176.1
1891.3	978.5	8	5	152479	5390.5
1891.5	663.0	8	5	104077	4252.7
1960.3	852.2	8	5	131310	10779.4
1627.6	629.8	8	5	101192	6681.8
205.3	323.4	8	5	54664	5770.5
277.5	531.5	8	5	153826	6995.2
423.2	479.7	8	5	12087	5340.8
628.2	1371.6	8	5	117350	5351.1
715.9	1545.6	8	5	75928	5499.9
889.2	1358.9	8	5	150360	11841.3
923.8	1442.9	8	5	76089	6520.6
958.5	1357.9	8	5	72508	4390.9
983.4	1820.8	8	5	11192	5249.1
997.0	1507.8	8	5	76193	4218.0
1137.1	1837.9	8	5	12400	8624.4
1139.9	1719.5	8	5	75232	6608.6
1540.4	879.0	8	5	136693	5502.9
1582.5	994.1	8	5	100292	6367.8
1885.4	862.1	8	5	131053	5790.4
280.2	890.4	9	5	60075	117274.5
1172.1	1122.4	9	5	88073	8483.4
1255.9	1653.7	9	5	76482	8026.0
1561.3	789.2	9	5	136792	5792.2
1970.5	803.5	9	5	144306	8081.5
104.7	252.6	9	5	109410	5408.9
127.0	284.8	9	5	109174	6871.4
337.6	956.9	9	5	60101	5571.6
454.2	996.6	9	5	149684	4395.8
545.5	1111.7	9	5	66610	5351.2
852.1	1422.2	9	5	75408	4848.8
889.8	547.0	9	5	146466	8463.9
911.4	1274.9	9	5	118568	5986.3
933.7	1769.1	9	5	75524	14667.4
959.7	1429.5	9	5	72189	6899.2
1032.0	565.5	9	5	141008	6991.4
1047.0	1503.9	9	5	83941	5690.0
1066.2	1481.4	9	5	83915	6585.1
1069.1	954.2	9	5	85910	5197.7
1068.7	1767.9	9	5	76311	4357.0
1077.6	1433.5	9	5	76315	5971.3
1113.6	1014.7	9	5	150544	4939.8
1159.5	501.1	9	5	120965	5966.2
1163.9	1527.4	9	5	75792	5278.9
1184.5	1398.5	9	5	88110	7380.0
1195.4	1808.3	9	5	121915	9664.6
1249.5	895.0	9	5	86002	5740.7
1251.7	1825.1	9	5	122594	6828.2
1272.3	1498.7	9	5	92444	7472.2
1274.6	647.7	9	5	93630	5380.7
1318.1	615.0	9	5	12522	4435.3
1325.8	859.9	9	5	95087	5920.3
1351.2	1003.1	9	5	93142	4089.2
1408.6	524.8	9	5	124572	5723.9
1433.6	509.1	9	5	156084	6122.1
1482.0	1534.6	9	5	98285	8435.4
1499.1	481.8	9	5	125120	5856.8
1535.7	1332.4	9	5	98406	5562.4
1548.3	976.7	9	5	11595	4710.5
1562.6	941.5	9	5	142867	5094.0
1598.3	532.8	9	5	100960	9496.1
1605.1	1015.2	9	5	156839	5533.8
1613.2	852.6	9	5	126880	5706.9
1620.4	917.1	9	5	151844	5733.0
1627.9	1121.6	9	5	148068	6380.8
1699.8	1149.4	9	5	151994	6726.9
1711.1	1823.1	9	5	12813	7457.0
1775.2	494.6	9	5	148407	5455.3
1792.2	535.9	9	5	129715	4567.3
1973.1	770.2	9	5	131283	4756.8
824.3	1623.2	9	5	75978	6165.8
1075.4	1619.2	9	5	76892	10731.3
32.8	1228.7	9	5	12974	6043.0
142.7	343.1	9	5	54714	6160.4
243.9	541.7	9	5	56524	4901.8
330.7	520.1	9	5	112321	6821.9
537.6	795.1	9	5	64426	8065.4
807.2	451.7	9	5	133467	6162.8
924.8	682.8	9	5	82203	6641.6
975.9	1407.0	9	5	118755	3771.7
996.6	1806.6	9	5	76771	5227.7
1031.4	911.6	9	5	86039	5273.4
1085.0	1523.1	9	5	76901	5673.1
1147.2	1657.9	9	5	76380	5338.4
1270.0	1228.3	9	5	90232	6110.9
1299.4	897.1	9	5	86159	9647.0
1331.8	1942.1	9	5	91043	5266.8
1370.5	782.5	9	5	141975	9177.0
1414.7	902.2	9	5	97535	6272.6
1419.8	502.4	9	5	125125	5104.4
1451.8	873.6	9	5	97325	5458.2
1698.9	503.0	9	5	128536	6314.8
1802.2	791.5	9	5	130240	9979.6
1828.8	720.4	9	5	161706	5095.5
1913.1	578.1	9	5	108377	6444.0
455.1	918.8	10	5	63344	5370.5
1454.5	1910.9	10	5	90872	10522.2
1786.2	1092.9	10	5	130257	6526.2
1903.8	878.9	10	5	157389	8335.7
36.5	356.1	10	5	138469	8406.0
258.3	805.4	10	5	60056	8732.2
369.0	686.3	10	5	114050	4888.6
459.2	898.4	10	5	64271	7513.8
675.0	1109.9	10	5	154515	4730.8
1011.4	1553.3	10	5	75633	5300.6
1025.7	1666.2	10	5	76816	5208.3
1156.1	1386.5	10	5	155530	8299.3
1249.6	843.4	10	5	86133	5074.1
1298.0	544.2	10	5	92003	6581.7
1332.9	1133.8	10	5	151026	10752.2
1407.7	1275.5	10	5	96265	5300.1
1427.9	1048.4	10	5	124689	6222.6
1471.6	895.2	10	5	156220	6189.0
1503.1	1104.3	10	5	151581	6805.3
1513.2	888.3	10	5	99672	5270.0
1514.6	938.3	10	5	142602	6755.5
1539.2	1343.1	10	5	151618	5977.2
1560.7	1325.7	10	5	160918	8380.2
1594.8	763.1	10	5	126654	7991.5
1596.2	989.3	10	5	100312	4793.0
1602.9	816.1	10	5	100896	5457.0
1741.3	842.1	10	5	129251	5691.5
294.7	886.6	10	5	60576	26675.3
284.4	889.5	10	5	60572	23137.0
530.3	1734.1	10	5	158334	5730.8
763.5	950.9	10	5	139832	6278.8
904.9	965.1	10	5	146479	5407.1
1153.7	1595.3	10	5	77528	5154.6
1321.3	1507.6	10	5	123888	6352.1
1348.7	1499.2	10	5	123894	4742.8
1434.8	762.5	10	5	97088	6296.8
1494.2	1809.7	10	5	125693	5311.6
1602.0	926.7	10	5	101115	5771.1
1684.1	652.3	10	5	15284	5237.6
1709.6	1001.1	10	5	102715	5168.8
302.4	883.7	11	5	60584	26005.2
892.1	1757.2	11	5	77180	19105.1
1371.0	1267.5	11	5	147402	8389.5
1541.9	837.0	11	5	99917	11903.5
1696.9	836.8	11	5	143383	6190.2
119.1	904.7	11	5	60182	6883.6
164.4	468.1	11	5	145048	7331.9
170.7	780.2	11	5	60480	5150.2
193.7	1015.9	11	5	153601	3835.1
220.3	670.6	11	5	56668	4733.3
364.6	754.7	11	5	153950	8935.1
661.3	1101.8	11	5	154530	5447.5
753.9	1362.0	11	5	158714	5474.9
837.6	1424.1	11	5	69268	9360.6
878.9	709.1	11	5	70326	6338.0
947.9	873.2	11	5	70377	5821.1
1027.7	1721.7	11	5	76813	9068.1
1048.9	1777.7	11	5	14777	5958.9
1140.5	1780.5	11	5	121973	6693.3
1163.8	1408.1	11	5	88115	8105.1
1211.9	1796.3	11	5	121991	5229.9
1241.3	888.0	11	5	86122	8404.8
1283.5	1437.0	11	5	135491	7302.0
1302.7	812.7	11	5	92527	5410.4
1362.5	1217.5	11	5	160386	5554.6
1366.0	607.2	11	5	93805	4769.4
1567.8	466.0	11	5	100141	5303.1
1597.3	1313.6	11	5	156643	8521.7
1634.3	906.7	11	5	156875	9359.1
1673.2	1150.1	11	5	161197	5040.9
1761.4	759.0	11	5	161546	5630.8
1764.7	781.3	11	5	106695	4482.5
1766.1	475.6	11	5	128657	5042.4
1789.0	1988.8	11	5	165499	6548.1
1885.6	1169.5	11	5	169344	5564.0
1938.4	684.8	11	5	104217	8162.3
1723.2	1522.5	11	5	161291	6813.6
512.0	991.2	11	5	162792	7710.2
567.4	1190.0	11	5	66866	5524.2
681.2	1338.1	11	5	68067	7870.1
1015.6	1587.3	11	5	77363	5698.5
1093.5	1418.4	11	5	77997	7617.3
1108.0	1721.6	11	5	78010	8617.8
1640.0	937.1	11	5	16533	5426.7
1801.7	1960.2	11	5	169137	7267.5
1985.3	963.3	11	5	152699	7444.7
1992.4	678.8	11	5	104608	5267.1
2011.6	720.1	11	5	108726	7176.1
1295.9	1642.2	12	5	78175	8902.2
1741.9	1029.0	12	5	137506	6187.9
212.1	801.0	12	5	153621	4732.7
220.5	1146.4	12	5	15586	5850.1
239.4	987.3	12	5	131922	5794.2
312.4	880.6	12	5	60834	23795.5
507.3	752.2	12	5	66503	6630.5
915.0	1527.8	12	5	77776	7759.6
928.9	1729.8	12	5	167331	10941.4
1100.6	1782.4	12	5	150534	5863.3
1144.4	1609.6	12	5	88846	5145.5
1148.2	686.4	12	5	160045	4489.6
1175.9	1488.2	12	5	87298	9326.2
1244.3	792.1	12	5	160163	6203.8
1251.7	950.0	12	5	167677	5285.7
1268.1	1890.8	12	5	91207	5962.0
1429.0	945.3	12	5	168108	4649.4
1494.3	540.7	12	5	136232	6321.6
1523.6	779.8	12	5	168373	5989.2
1538.1	619.0	12	5	99226	4670.8
1562.7	834.8	12	5	126242	5741.1
1597.9	804.2	12	5	100863	9812.2
1616.0	536.7	12	5	101634	6907.0
1642.0	719.0	12	5	102214	5786.0
1686.8	897.2	12	5	16569	4739.0
1987.4	789.3	12	5	138202	5636.9
413.1	428.6	12	5	114192	6458.7
921.2	812.3	12	5	70360	6324.8
1290.1	1844.5	12	5	155739	6390.2
1384.2	823.4	12	5	155935	8827.0
1533.7	908.1	12	5	17892	5693.8
1566.2	1043.5	12	5	17928	7625.4
1603.5	556.2	12	5	17967	5684.6
1819.9	2011.6	12	5	173457	8455.2
1980.0	782.9	12	5	138223	7413.5
1226.6	1855.4	13	5	122673	18767.2
208.4	872.2	13	5	60760	5323.2
325.1	620.8	13	5	57142	4773.5
451.0	842.9	13	5	64558	4846.3
646.2	592.4	13	5	166848	6284.0
768.1	887.9	13	5	167136	7618.9
887.2	1613.9	13	5	163511	8868.7
993.6	1528.6	13	5	77872	7115.0
1010.3	687.9	13	5	82297	5947.6
1022.4	684.8	13	5	171338	5366.2
1126.4	661.0	13	5	17546	6641.1
1304.6	1678.1	13	5	78702	9239.1
1447.4	766.4	13	5	17804	5225.1
1469.1	1065.8	13	5	147647	5107.0
1480.2	611.1	13	5	17831	8581.2
1789.4	1033.4	13	5	106392	4459.3
1794.3	1063.5	13	5	130170	7136.0
1979.5	781.4	13	5	138223	10141.1
321.1	339.9	13	5	174273	6244.4
927.1	1709.0	13	5	78817	9178.9
1822.3	1244.7	13	5	19484	7373.1
318.6	724.2	14	5	113412	6638.5
422.8	666.0	14	5	65898	4799.0
1007.8	1636.3	14	5	171318	7663.7
1230.5	716.6	14	5	167653	6500.5
1301.2	683.0	14	5	182680	6227.2
1308.7	1584.2	14	5	155793	6733.5
1543.2	1551.4	14	5	176209	6359.2
1544.9	1378.2	14	5	156464	6336.6
1614.2	1420.8	14	5	172621	8618.3
1647.0	1515.1	14	5	176534	6030.2
1685.3	849.8	14	5	176681	7775.0
1711.2	873.1	14	5	53989	5021.3
190.2	1246.1	14	5	19689	11813.8
569.5	1055.8	14	5	116592	5462.8
1245.2	1438.2	14	5	20393	6169.3
1320.8	1764.4	14	5	79618	5265.4
1578.7	514.7	14	5	20655	6469.5
1704.4	1103.9	14	5	19387	11338.7
1736.6	731.8	14	5	129364	9773.4
1323.3	786.6	15	5	171810	6877.9
1465.9	1832.0	15	5	91499	4931.2
1707.0	1221.7	15	5	176738	7312.2
145.0	927.0	15	5	61421	7146.0
242.7	1009.3	15	5	19731	5702.3
288.6	437.3	15	5	113085	5807.6
314.9	892.0	15	5	61524	5227.7
944.6	1661.8	15	5	79281	5114.7
999.8	575.7	15	5	140742	5822.4
1144.5	655.0	15	5	20323	4560.2
1217.4	703.5	15	5	20369	6033.3
1370.5	775.7	15	5	94416	7222.3
1387.4	714.4	15	5	171936	5237.8
1387.8	823.4	15	5	175804	5843.4
1430.0	512.4	15	5	96882	5113.3
1599.1	1370.7	15	5	156684	5848.5
1698.1	1183.6	15	5	176731	5622.3
1736.8	1176.7	15	5	152041	12752.6
1774.9	1092.2	15	5	176959	5466.6
1783.3	726.4	15	5	169054	6250.5
1854.2	730.0	15	5	130843	4545.1
1890.8	766.2	15	5	138247	9072.8
1948.4	766.0	15	5	138238	5727.1
1957.7	760.6	15	5	138258	6231.9
365.4	844.9	15	5	170521	7465.4
561.1	981.3	15	5	21331	5943.2
1242.8	1833.2	15	5	122744	13502.5
1423.3	762.1	15	5	97104	4619.4
1869.0	830.1	15	5	184269	7446.1
1982.6	692.1	15	5	105025	5647.0
1203.5	693.2	16	5	89319	5332.6
1607.4	571.8	16	5	101586	5652.0
953.0	1677.8	16	5	79695	4701.0
1196.9	768.4	16	5	88336	6389.2
1322.6	1592.5	16	5	175571	7217.3
1522.2	1091.9	16	5	156422	6036.5
1523.4	1769.8	16	5	98882	5395.1
1602.8	678.2	16	5	176368	5529.8
1602.8	774.9	16	5	100870	4944.9
1611.5	1080.2	16	5	183459	6732.1
1613.1	495.6	16	5	168592	4868.2
1729.8	1106.8	16	5	143454	4631.8
1809.5	1179.0	16	5	152128	6230.2
1816.6	607.2	16	5	22175	5963.5
1339.5	1650.7	16	5	182836	7512.6
1382.0	775.0	16	5	124387	5459.1
1420.6	994.0	17	5	175874	7882.1
1031.5	1594.2	17	5	80119	6158.5
1292.3	983.1	17	5	23080	7741.3
1294.1	1558.3	17	5	164132	6566.5
1507.3	1284.5	17	5	172238	6274.3
1571.1	1540.7	17	5	183279	8440.4
1774.6	761.1	17	5	187073	7466.1
1781.5	487.0	17	5	129008	6723.4
1887.3	786.1	17	5	190471	8394.5
269.8	855.1	18	5	184750	5629.0
542.3	1023.4	18	5	158328	5776.1
1100.7	1673.7	18	5	22939	6624.7
1254.1	796.2	18	5	192206	5892.2
1580.5	675.7	18	5	126582	6308.5
1754.3	1198.3	18	5	143598	7331.8
1774.9	1245.6	18	5	143709	5113.7
1868.8	1212.4	18	5	169713	6471.7
1910.4	1235.4	18	5	184321	6412.4
1282.7	1808.7	18	5	150905	9094.9
687.0	838.4	18	5	185202	6922.6
795.8	698.8	18	5	150124	5960.6
1160.4	751.0	19	5	182542	7132.4
206.5	734.6	19	5	55186	7785.5
1913.7	1203.4	19	5	28171	5636.4
1575.0	1062.0	20	5	193269	4300.0
1656.3	1266.0	20	5	189845	5369.5
1744.1	723.4	20	5	129390	6234.9
1941.9	1220.0	20	5	197701	6368.8
106.1	872.2	20	5	28244	5388.1
1364.7	631.0	20	5	124112	6130.0
1369.8	1800.7	20	5	179487	5410.4
1595.3	1133.1	20	5	161028	5582.2
320.8	717.5	21	5	181558	7157.0
1068.8	930.4	21	5	198979	5694.9
1312.0	1737.5	21	5	80968	6474.8
1578.8	1219.1	21	5	186566	6212.1
1593.3	1375.8	21	5	156756	10582.9
1825.1	777.5	21	5	169183	6164.4
1890.9	1198.0	21	5	177214	7545.3
1900.2	1152.3	21	5	190470	7177.7
1777.5	1024.3	21	5	106468	5461.7
1071.1	1318.8	22	5	30331	5127.1
1354.5	1882.1	22	5	147296	5854.2
1418.1	1681.8	22	5	186148	6884.6
1477.9	807.7	22	5	203279	5179.7
1883.1	1236.2	22	5	169773	5561.1
1513.0	312.9	23	5	31989	6635.2
1548.8	778.6	23	5	199995	8142.3
1656.4	1342.9	23	5	204019	6420.9
1296.0	527.6	23	5	195960	6518.3
1585.9	1216.4	24	5	203701	6155.2
1406.4	918.7	24	5	206379	6781.1
1446.2	640.1	24	5	192839	6948.0
1494.9	1001.9	24	5	196547	4237.0
1559.6	1052.9	24	5	209770	4738.5
1697.9	1255.1	25	5	189918	5665.2
1781.9	952.7	25	5	210368	6158.7
1316.4	771.6	25	5	211627	5815.8
1922.3	855.8	25	5	144460	5140.8
1491.7	1053.6	26	5	212141	4626.5
1566.6	1120.8	26	5	35836	7500.3
1622.4	1021.7	26	5	37316	8274.1
1679.2	488.5	27	5	217824	6289.8
1710.4	1182.2	27	5	220328	8555.8
1791.0	1184.6	27	5	207517	4541.4
1730.2	1106.6	27	5	217942	5033.9
1731.9	1060.5	27	5	38807	5180.4
1512.8	562.2	28	5	206589	6990.5
1411.9	794.1	29	5	39662	6039.6
1303.2	1755.4	30	5	219170	7417.4
1317.5	1794.3	30	5	150959	6163.0
1700.1	1403.7	32	5	228907	6241.7
1776.1	1024.8	35	5	232586	6007.9
