## Supplementary material for "Unified nonparametric analysis of single-molecule spatial omics data using probabilistic indices": Data used in the analysis from already existing publications: flgK_merged_spots.txt

spot_coord_i	spot_coord_j	spot_coord_z	spots_fov	spots_cell_id	spot_intensity
982.9	730.7	2	1	15665	3576.5
989.1	1352.5	2	1	29511	2269.4
1075.0	1083.0	2	1	11999	4484.2
685.1	1379.8	2	1	2063	3136.1
185.0	1563.2	3	1	1086	1829.0
709.9	1534.8	3	1	34007	2374.4
821.8	491.3	3	1	13856	1840.7
903.7	1586.3	3	1	2507	3016.4
911.7	1035.0	3	1	15520	2579.9
954.9	688.8	3	1	15595	2254.7
997.8	854.6	3	1	16486	1877.6
1050.6	1180.4	3	1	366	2559.8
1164.9	1519.4	3	1	475	3601.6
1221.7	1368.3	3	1	32441	2625.7
1236.7	1243.1	3	1	32651	3672.4
1618.0	556.9	3	1	3578	4410.1
1821.2	44.2	3	1	3975	3639.1
1021.9	551.1	3	1	30886	2175.3
1056.5	1227.8	3	1	31085	4319.9
1141.2	960.9	3	1	17400	4128.7
626.6	2032.0	7	1	6256	2612.5
895.5	1096.0	7	1	19701	2918.9
1309.6	1319.5	7	1	39661	2672.3
871.8	529.3	8	1	14347	1987.3
1044.9	902.5	8	1	6849	2178.4
1063.0	1243.9	8	1	31107	2448.5
197.6	1760.1	9	1	7044	3761.1
964.6	771.2	9	1	21745	2214.2
975.9	1350.4	9	1	29717	3089.0
1022.4	900.2	9	1	20002	1789.4
1210.2	1062.2	9	1	32254	2054.6
1055.0	1028.2	10	1	39985	2976.1
1967.2	1573.8	10	1	7853	2985.4
1039.4	1404.0	11	1	30771	2266.6
812.4	825.8	12	1	41741	2100.2
1607.2	1696.7	12	1	8650	2751.3
775.7	892.1	15	1	41730	2999.4
303.9	1737.3	3	4	59137	4639.9
630.8	959.6	3	4	18722	2752.1
645.8	1722.5	3	4	1157	4097.5
661.8	1106.0	3	4	18968	3339.8
707.4	869.6	3	4	1220	3013.7
725.0	1332.2	3	4	19897	1897.4
778.0	1393.2	3	4	24362	2830.1
812.2	1004.1	3	4	24465	8523.8
831.8	1336.1	3	4	25039	2210.9
904.1	1883.5	3	4	1504	2652.0
1143.9	400.4	3	4	36490	4248.3
1151.2	1485.3	3	4	1836	5040.2
1187.5	1080.3	3	4	55028	2068.8
1251.2	1007.9	3	4	38553	2656.5
1262.2	496.6	3	4	55807	3531.1
1266.7	732.3	3	4	44914	3272.0
1280.6	811.1	3	4	2051	2775.4
1302.7	695.1	3	4	42735	2325.8
1357.7	273.6	3	4	2151	2712.9
1398.0	1109.5	3	4	46741	3438.9
1422.2	993.4	3	4	38828	2062.9
1453.8	832.6	3	4	58050	5312.6
1591.4	1588.3	3	4	2420	4359.4
1598.4	1592.4	3	4	2420	3836.2
573.1	1469.3	3	4	17783	1915.9
727.2	1473.9	3	4	21465	3870.0
1087.5	1068.2	3	4	53701	2765.3
1329.3	898.8	3	4	56319	1754.6
962.5	1013.7	4	4	62723	2177.9
1977.2	248.5	4	4	4120	2736.0
627.3	1150.0	5	4	4303	2240.1
704.7	1096.6	5	4	19587	4337.4
861.4	1118.9	5	4	51789	2151.1
1024.6	658.4	5	4	34052	2481.5
1104.9	1069.0	5	4	38840	2446.9
1166.4	1306.7	5	4	37401	2927.9
1541.2	978.3	5	4	58538	3102.6
959.9	1501.7	5	4	33390	2841.9
1322.7	717.9	6	4	45893	2728.4
1590.1	1437.2	6	4	5519	3780.5
663.0	1466.6	8	4	18886	3286.0
1133.2	1117.9	8	4	7314	2253.0
1141.5	1050.9	8	4	54050	2684.8
1493.5	866.5	8	4	47341	4012.3
996.0	1458.2	8	4	22781	2195.4
1219.2	1795.0	8	4	7368	4099.3
793.8	952.8	9	4	28535	2043.5
1056.4	1178.3	9	4	34740	3242.5
1084.7	881.8	9	4	66030	1946.6
702.9	1547.0	9	4	22801	2423.1
292.4	1646.4	10	4	50066	1866.4
1142.6	1407.4	10	4	37872	2683.1
1118.4	1421.7	11	4	37868	2128.1
723.1	1363.6	12	4	19973	3014.7
1148.3	1418.0	12	4	37960	2199.0
1287.9	1051.8	12	4	55490	2902.1
2023.2	398.9	12	4	9539	3156.9
290.3	1675.5	14	4	15807	4076.3
1079.6	1389.4	14	4	66885	3001.7
1133.6	1380.1	14	4	68688	2421.5
452.0	897.2	3	5	63753	2788.4
608.5	1300.6	3	5	67228	3271.2
655.5	1356.9	3	5	67881	2541.8
765.0	1340.1	3	5	68458	2986.5
824.4	1357.3	3	5	69346	3699.6
891.9	1427.6	3	5	72828	2569.6
1029.5	1098.6	3	5	53573	4231.1
1131.4	1021.6	3	5	87091	2031.8
1146.5	1527.1	3	5	73256	3793.3
1153.2	1738.3	3	5	73266	2580.6
1191.1	1384.6	3	5	88982	1995.2
1435.3	710.8	3	5	1773	2267.5
1512.8	599.3	3	5	99088	4723.8
1556.6	694.9	3	5	2515	2677.4
1672.7	781.3	3	5	103019	3312.8
1744.7	966.6	3	5	105633	2859.9
1757.6	746.7	3	5	3286	2044.7
465.9	1923.0	3	5	4641	3618.6
837.1	1329.0	3	5	69033	3231.8
980.4	1687.1	3	5	73526	2868.1
1031.5	1671.8	3	5	73103	3481.2
1140.9	1664.5	3	5	87132	3410.0
1184.8	670.0	3	5	88603	3227.4
1028.6	1609.9	4	5	73094	3380.4
1167.8	1636.0	4	5	88701	3926.8
123.8	374.3	4	5	54365	2440.3
178.3	824.5	4	5	58815	2558.2
851.8	1312.9	4	5	5150	2216.9
909.2	1363.3	4	5	71983	3646.9
1017.3	1123.2	4	5	119077	3259.1
1106.5	1662.4	4	5	73637	2449.4
1111.2	1564.4	4	5	84638	2188.7
1125.3	1036.3	4	5	120485	2349.9
1208.7	1758.6	4	5	135307	3107.6
1405.6	1002.9	4	5	96203	2556.3
1420.4	621.1	4	5	96650	4221.9
1695.4	744.4	4	5	103362	1790.6
1748.0	745.6	4	5	106049	2213.7
1775.2	658.8	4	5	103596	1513.0
1815.7	688.3	4	5	107548	1877.0
381.9	570.3	4	5	65135	2710.4
599.9	728.0	4	5	67773	3326.1
1144.1	886.6	4	5	85313	2005.4
1745.1	884.1	4	5	106054	3903.2
1702.3	1048.4	5	5	105585	6297.3
256.3	420.1	5	5	111480	2438.5
403.6	503.7	5	5	114489	2027.3
594.9	1465.8	5	5	7115	2490.5
875.5	1674.1	5	5	73780	3384.3
903.0	1421.9	5	5	73827	1811.4
970.8	1746.9	5	5	73927	2142.9
1032.0	1752.6	5	5	74020	1694.3
1035.4	1417.4	5	5	74028	1741.6
1081.6	1548.3	5	5	74088	3454.3
1243.1	1795.8	5	5	121810	3127.7
1300.7	1097.9	5	5	92568	2553.9
1316.6	836.5	5	5	94262	2214.4
1452.4	721.0	5	5	96760	2590.9
1529.1	581.8	5	5	99551	1873.9
1763.5	1009.6	5	5	106318	1938.0
1771.1	722.8	5	5	130426	2752.5
1783.6	577.3	5	5	129613	2574.3
432.6	282.2	5	5	114726	3050.2
670.2	1382.7	5	5	67520	1693.8
826.8	1516.1	5	5	133085	2567.3
1090.9	1572.0	5	5	84658	1683.8
1245.7	964.9	5	5	85511	1479.2
1693.7	567.6	5	5	103773	1951.3
1840.0	1503.9	5	5	137812	2286.6
1819.9	484.5	6	5	107469	2795.5
845.5	1540.4	6	5	74297	2185.7
1896.0	621.1	6	5	103831	2070.6
295.1	926.8	6	5	59610	2548.3
1199.5	1795.6	6	5	135296	3104.3
1228.7	1768.8	6	5	89567	2204.6
1764.2	955.1	6	5	105687	2607.6
1786.0	485.0	6	5	128353	2834.9
267.7	742.0	7	5	56063	3011.7
1030.7	1331.6	7	5	10049	2519.8
1617.9	822.7	7	5	100848	3020.6
1818.2	942.1	7	5	130548	2700.1
323.1	619.7	7	5	65301	1758.3
771.3	1461.4	7	5	68602	1966.3
979.7	1444.8	7	5	118679	3523.3
1913.7	599.0	7	5	108357	3986.7
120.3	957.9	8	5	59710	3317.6
210.1	240.7	8	5	110681	1774.8
582.0	1822.9	8	5	11052	2161.6
911.4	680.9	8	5	140361	2222.6
1203.0	696.0	8	5	150600	2005.2
1233.3	950.5	8	5	85836	2272.3
1268.1	909.6	8	5	90314	3136.6
1452.0	611.5	8	5	97271	2525.3
1715.3	654.8	8	5	104020	2548.6
1750.2	1173.8	8	5	106114	3528.9
1908.2	669.3	8	5	103961	2000.1
187.5	922.4	8	5	59757	2341.7
1788.0	476.2	8	5	12852	2167.0
274.8	958.8	9	5	60074	1965.4
304.7	917.3	9	5	60082	2796.9
403.2	790.5	9	5	63011	2268.5
512.4	1131.8	9	5	66604	4699.9
599.3	592.2	9	5	149837	1559.5
847.6	1399.1	9	5	69449	2324.2
930.1	1734.1	9	5	75493	1673.2
1043.4	523.4	9	5	83215	2839.5
1051.7	1363.6	9	5	119302	1997.5
1082.8	1616.9	9	5	76323	2645.0
1121.0	1706.9	9	5	76365	2264.2
1131.1	689.5	9	5	135149	2962.6
1291.1	1573.4	9	5	76505	2279.4
1300.2	584.2	9	5	155771	3001.0
1350.3	766.8	9	5	12548	1863.7
1397.2	634.8	9	5	93677	2705.1
1518.5	516.7	9	5	142826	2004.7
1588.9	872.9	9	5	100701	1911.9
1696.2	471.9	9	5	128456	1485.2
1734.1	921.8	9	5	129408	1530.8
1771.8	605.4	9	5	104166	1720.9
1795.2	1008.3	9	5	152121	2797.4
1924.6	606.4	9	5	104211	1765.4
369.0	959.9	9	5	60331	2316.2
469.1	990.1	9	5	13213	2187.8
843.9	1569.2	9	5	150263	2653.7
962.7	448.8	9	5	133547	2585.5
1253.8	1876.3	9	5	122614	2472.3
1797.5	526.4	9	5	14086	2882.4
1922.5	760.4	9	5	161815	2970.6
1924.6	636.2	10	5	104213	2723.1
233.8	719.3	10	5	56516	2328.3
251.1	887.2	10	5	60053	1943.5
267.8	190.0	10	5	153677	1708.8
341.0	859.0	10	5	13140	2000.0
497.8	614.4	10	5	63470	3091.2
529.8	892.4	10	5	139468	3808.2
1141.4	1358.9	10	5	87541	5732.0
1311.8	724.3	10	5	155796	1936.7
1317.2	794.9	10	5	164157	3448.1
1330.1	738.3	10	5	93074	1778.6
1569.5	741.1	10	5	101025	3498.1
1594.8	649.5	10	5	100675	2695.7
1607.0	986.7	10	5	101100	1816.9
1662.8	1137.2	10	5	12779	2185.2
1692.2	1606.4	10	5	148186	2857.6
1933.1	697.8	10	5	14150	2496.1
1758.1	576.0	10	5	165464	3298.8
484.9	811.6	10	5	64494	2818.9
914.7	1523.9	10	5	76647	3143.3
1030.9	1637.6	10	5	77382	3186.5
1821.0	772.7	10	5	107866	2286.7
1827.6	675.1	10	5	107665	1751.8
1881.4	1022.7	10	5	137901	2882.8
1944.5	695.9	10	5	153316	2513.4
102.0	461.3	11	5	14231	2540.1
969.5	1479.0	11	5	163625	1840.1
972.2	1575.5	11	5	77283	4467.4
996.5	1634.3	11	5	77318	3406.6
997.3	1615.2	11	5	76766	2615.0
1112.9	1663.3	11	5	77496	2366.0
1289.9	753.8	11	5	123223	2063.6
1506.7	654.4	11	5	98732	1949.0
1672.8	1139.8	11	5	161158	3347.8
1941.8	999.4	11	5	15442	3574.1
198.8	620.6	11	5	56649	2132.4
994.8	1651.0	11	5	77874	3018.2
1045.5	1783.2	11	5	16066	2268.4
1098.7	1738.7	11	5	77482	2204.8
1502.2	1808.5	11	5	16415	2704.3
239.7	617.9	12	5	162280	1800.9
342.1	617.8	12	5	65673	3207.9
539.8	1522.5	12	5	15811	3448.1
759.5	950.6	12	5	139832	2151.1
940.3	1721.9	12	5	77805	2894.2
1228.6	1772.4	12	5	16204	2688.5
1319.6	610.1	12	5	93843	1829.3
444.6	649.8	12	5	170605	2796.4
922.6	1621.9	12	5	163532	2369.4
1248.1	1699.7	12	5	141623	2379.9
1807.4	570.7	12	5	129873	1901.0
272.1	690.5	13	5	57099	2933.2
375.5	884.3	13	5	61137	2808.3
761.1	1459.8	13	5	167133	2255.2
1029.1	1716.9	13	5	77911	2683.6
1246.5	919.0	13	5	86487	2565.2
1780.6	615.5	13	5	104541	2337.2
1857.1	750.4	13	5	130715	1865.7
167.0	991.2	13	5	61232	1979.4
1417.4	559.0	13	5	175876	2382.3
1419.0	824.1	13	5	19155	1866.0
1425.7	928.4	13	5	168092	1887.5
481.7	921.9	14	5	18531	2602.1
1138.1	1480.2	14	5	167577	2719.2
1177.6	1446.3	14	5	135241	2389.7
1321.1	1828.6	14	5	167847	3405.9
1351.1	685.4	14	5	94698	2939.3
1414.5	697.5	14	5	96430	1898.4
1790.5	736.8	14	5	165478	1888.0
1806.2	1114.7	14	5	143883	3884.3
1908.1	1048.6	14	5	165797	2020.4
1294.7	1751.4	14	5	79596	2119.4
1325.6	1776.7	14	5	79621	1638.6
1428.9	973.9	14	5	160442	2434.8
1618.9	911.0	14	5	151851	2113.3
484.4	668.1	15	5	65925	2378.8
903.1	862.9	15	5	70709	2141.9
954.0	1585.0	15	5	78839	3766.7
1238.1	550.3	15	5	121578	2359.0
1709.3	461.9	15	5	176759	2579.2
1754.4	1143.4	15	5	173287	2408.1
1834.1	537.0	15	5	148513	2843.0
562.1	980.3	15	5	21331	2533.0
1529.3	960.8	15	5	21899	1970.7
1566.9	836.0	15	5	176249	2014.2
1576.9	2014.5	15	5	176288	3659.9
1654.0	469.1	15	5	128904	2009.8
1787.4	1940.4	15	5	180753	5528.8
1805.8	1021.3	15	5	165551	2145.9
1964.7	881.9	16	5	152858	4238.7
51.3	498.7	16	5	138562	2081.9
921.3	1713.9	16	5	167333	2833.5
1302.0	1872.7	16	5	122760	2202.0
1631.4	1028.1	16	5	101527	2066.8
1729.9	869.1	16	5	173238	2751.9
1799.0	529.1	16	5	129922	2125.5
1768.1	600.7	17	5	105062	2005.9
1188.3	545.3	17	5	121600	2769.6
1622.7	1012.7	17	5	186707	2427.7
1833.4	1057.7	17	5	137746	2013.5
871.3	996.2	17	5	171168	2526.1
160.5	458.1	18	5	184564	3291.9
179.6	820.7	18	5	190867	1849.0
833.4	1417.1	18	5	188374	2763.6
1502.5	1003.6	18	5	151420	2280.9
1747.0	928.9	18	5	180624	2484.6
1575.2	1457.4	19	5	180082	1485.2
1738.3	933.8	19	5	176853	1808.4
1783.6	573.4	19	5	129994	2279.2
1344.1	1708.2	20	5	80985	2884.2
1307.3	1722.2	20	5	80966	2575.7
1436.2	1024.4	20	5	175960	1947.4
1529.7	1141.2	20	5	156368	2488.8
1803.0	1159.4	20	5	187181	2212.6
1857.3	1027.3	20	5	26673	2089.2
1280.9	1804.8	21	5	150923	2715.4
1517.4	997.8	21	5	30682	2143.3
1775.5	1121.8	22	5	148740	2036.1
1534.2	801.4	23	5	199954	2793.3
1594.0	1480.6	23	5	200193	3497.2
1794.3	1138.0	23	5	197419	2996.1
1783.1	1281.2	25	5	161455	3359.4
1394.9	1695.1	38	5	231824	2466.4
