## Supplementary material for "Unified nonparametric analysis of single-molecule spatial omics data using probabilistic indices": Data used in the analysis from already existing publications: fnr_2_merged_spots.txt

spot_coord_i	spot_coord_j	spot_coord_z	spots_fov	spots_cell_id	spot_intensity
1028.0	1568.9	1	1	30942	5817.2
1021.8	1580.9	2	1	30509	6433.7
713.2	996.9	2	1	11323	1805.4
758.9	1316.7	2	1	12729	4374.9
764.7	883.8	2	1	72	2438.1
799.1	1191.3	2	1	12990	1876.4
816.3	1163.2	2	1	15371	1243.9
834.8	881.8	2	1	13103	1455.6
850.2	1207.1	2	1	15038	4609.2
866.8	898.3	2	1	13122	1442.9
884.7	994.2	2	1	15052	1798.0
908.7	1078.6	2	1	15504	2310.7
915.3	942.9	2	1	15516	2340.7
960.5	808.3	2	1	15090	1554.9
960.7	1380.3	2	1	29496	2479.8
985.9	1349.0	2	1	29511	2064.2
1010.9	1418.3	2	1	15125	2161.1
1095.1	1412.8	2	1	405	1275.3
1099.8	880.8	2	1	31460	1163.8
1141.1	750.6	2	1	36718	3971.2
1162.0	1987.9	2	1	470	3543.9
1182.5	1275.7	2	1	32174	2187.1
1182.3	1247.0	2	1	487	3167.0
1194.5	1072.2	2	1	32209	2802.2
1202.7	976.8	2	1	500	2489.1
1232.9	1107.2	2	1	12144	1628.6
1259.7	1363.1	2	1	32740	1750.9
1272.1	1327.0	2	1	38128	1663.0
1339.5	1308.2	2	1	574	1744.6
1377.5	1794.9	2	1	37254	8478.0
1754.2	1881.4	2	1	655	2393.3
1892.6	1395.0	2	1	668	8605.0
1898.8	1399.7	2	1	669	7023.4
242.6	1379.4	2	1	1193	3759.6
322.4	1803.4	2	1	4577	1757.7
343.4	1574.9	2	1	13	3361.8
350.9	600.5	2	1	1370	2308.3
364.4	1303.8	2	1	1422	4153.7
559.5	1300.0	2	1	26	8756.6
610.0	1133.4	2	1	1941	2581.7
676.6	1518.9	2	1	33913	5012.3
739.0	656.2	2	1	12657	1299.8
853.1	1530.6	2	1	2420	5443.6
981.3	1119.9	2	1	2624	1387.5
1181.0	1206.7	2	1	486	1415.7
1272.4	1952.1	2	1	3072	3223.8
1667.9	2036.2	2	1	37337	3020.9
1796.2	1081.7	2	1	3918	1591.8
1974.6	1954.9	2	1	4290	4610.3
1987.5	805.5	2	1	4323	4269.4
79.1	1115.9	3	1	804	5809.0
122.4	1087.6	3	1	904	6675.2
236.7	1280.1	3	1	1177	7478.3
514.1	1595.0	3	1	1713	3404.7
839.5	1299.1	3	1	34659	5106.4
851.3	480.7	3	1	4778	1862.3
889.9	1037.3	3	1	14517	1651.0
905.8	1515.1	3	1	35800	1499.1
918.7	851.3	3	1	28888	1485.0
927.8	872.0	3	1	2552	1543.4
967.8	1454.6	3	1	29127	1641.1
969.3	1462.3	3	1	29150	1058.7
1171.6	1020.5	3	1	16118	2798.8
1225.6	978.4	3	1	32547	1072.7
1247.9	1032.4	3	1	12272	1353.9
1293.7	1406.7	3	1	3095	2090.7
1318.6	1647.4	3	1	3147	2348.7
1332.6	1558.9	3	1	33570	3145.2
1606.6	199.9	3	1	3545	1857.4
1782.0	992.5	3	1	3893	3588.4
1893.4	1488.1	3	1	4112	6323.5
1994.9	1806.4	3	1	4333	9649.3
109.5	1447.8	3	1	858	4407.1
845.6	1468.5	3	1	14185	2598.2
881.1	1118.7	3	1	14327	2674.7
884.8	1461.3	3	1	35619	2105.5
930.4	1563.9	3	1	4835	2523.1
958.7	1155.8	3	1	16990	1709.7
975.1	1424.9	4	1	29562	3380.3
812.3	1087.4	4	1	13633	1221.8
864.7	1039.9	4	1	15440	1767.4
961.3	676.9	4	1	16984	1349.7
973.2	1511.5	4	1	11815	1822.4
976.8	1301.9	4	1	15656	1894.7
984.2	1248.8	4	1	17040	2612.6
1073.6	684.7	4	1	31289	1898.1
1136.4	714.7	4	1	38044	1737.1
1144.7	1383.6	4	1	17405	1405.5
1275.7	1079.8	4	1	32474	1169.0
200.2	1750.1	4	1	5255	4612.6
761.8	790.7	4	1	37523	1011.6
963.3	1300.2	4	1	17922	1071.6
966.4	1112.7	4	1	17921	2310.9
984.9	585.3	4	1	37864	1307.3
1004.4	1408.3	4	1	18035	1430.9
859.6	1060.1	5	1	17756	1045.8
870.0	1524.0	5	1	14362	2037.2
1012.8	1427.0	5	1	38562	1672.1
1029.6	1279.8	5	1	30924	2556.9
1103.8	1188.1	5	1	18292	1710.8
1106.7	1298.9	5	1	18288	1060.9
835.1	1198.2	5	1	17704	1213.8
966.9	1293.8	5	1	17947	1747.2
1014.2	1414.3	5	1	18990	1882.5
1156.8	1176.6	5	1	19338	1154.7
898.3	1329.8	6	1	38407	1171.0
1000.3	1405.5	6	1	18949	1578.1
1043.4	953.7	6	1	18135	1365.0
1095.4	1447.8	6	1	36674	1903.1
963.2	1362.3	7	1	38961	2064.6
1017.8	1317.6	7	1	30609	1228.1
1078.6	1433.2	7	1	31333	1294.2
802.4	1197.4	8	1	13008	1507.7
864.6	1031.7	10	1	21542	1252.6
896.7	1056.3	11	1	14767	1788.8
928.9	1831.9	2	4	1526	1422.2
58.4	600.4	3	4	49503	4009.7
68.8	896.1	3	4	623	3046.2
219.9	1143.9	3	4	759	7126.7
315.0	1714.1	3	4	15211	2269.9
457.4	1580.2	3	4	50397	1472.8
466.6	1511.7	3	4	961	7031.0
480.4	1366.0	3	4	16331	1594.3
499.6	957.7	3	4	1002	4565.7
622.1	1372.9	3	4	18483	1975.1
666.3	1454.7	3	4	19433	5261.5
674.4	1116.5	3	4	19560	2878.9
687.4	1422.4	3	4	19166	2124.9
693.5	1487.2	3	4	1209	869.5
694.8	972.8	3	4	59586	1835.5
706.3	919.4	3	4	19419	1740.0
733.3	1619.9	3	4	1262	3062.9
734.7	1026.4	3	4	25356	1729.8
742.8	1437.3	3	4	119	1418.4
764.5	993.9	3	4	25374	1735.7
765.1	2008.8	3	4	1313	3848.2
779.1	1195.8	3	4	24339	1072.5
781.7	1426.0	3	4	21684	1142.1
817.9	966.9	3	4	25415	1518.2
845.5	1468.1	3	4	24944	1029.4
861.3	1386.5	3	4	25173	2874.9
868.0	1278.5	3	4	51449	1297.1
885.9	700.5	3	4	51870	2555.2
910.9	728.4	3	4	51901	1386.3
916.0	1112.8	3	4	25935	1344.8
933.5	1565.2	3	4	33258	5265.5
936.0	1487.8	3	4	52006	1081.7
939.4	733.0	3	4	52051	1015.4
941.8	1177.8	3	4	25961	1539.5
945.4	675.3	3	4	59811	1158.0
955.0	1465.3	3	4	21633	1784.8
958.8	1128.5	3	4	25977	1221.6
961.0	1516.9	3	4	21728	2075.7
1018.1	605.5	3	4	35000	1534.2
1056.0	513.0	3	4	59945	4080.7
1071.5	656.0	3	4	53548	5617.5
1131.3	446.8	3	4	404	1374.7
1146.3	793.2	3	4	36704	2316.6
1187.9	997.4	3	4	3756	1474.9
1201.6	711.9	3	4	1918	1445.9
1212.1	1028.1	3	4	54843	1505.9
1214.2	473.6	3	4	42361	1255.3
1232.4	785.2	3	4	54298	1263.2
1245.3	904.9	3	4	38783	1750.8
1255.1	1261.7	3	4	464	2184.7
1270.9	1153.1	3	4	55085	2697.0
1292.6	712.3	3	4	489	1406.1
1344.8	590.2	3	4	56395	1435.4
1348.1	1637.4	3	4	56513	1147.5
1396.8	1099.7	3	4	56740	1631.1
1436.6	678.9	3	4	2228	1697.5
1516.3	1192.9	3	4	2336	5700.0
1554.2	913.2	3	4	48720	1712.3
1576.1	814.0	3	4	48076	1673.9
1615.4	1169.4	3	4	2438	6316.3
1698.6	592.7	3	4	2536	4977.6
1866.4	1195.6	3	4	2760	3895.2
218.0	1576.5	3	4	49828	6481.9
371.0	1429.2	3	4	891	4249.7
382.0	1129.3	3	4	901	6779.8
491.6	1298.0	3	4	50429	1955.8
587.4	1118.9	3	4	26053	2087.0
597.6	974.7	3	4	17310	3059.6
689.7	1089.6	3	4	19581	1425.8
695.4	1106.8	3	4	19583	3024.4
714.0	925.2	3	4	26153	1590.2
820.9	1131.5	3	4	26226	2739.2
832.0	1137.1	3	4	26235	2301.7
845.3	1252.6	3	4	51460	1448.9
866.4	1404.4	3	4	32716	1627.3
882.3	1469.2	3	4	32573	2090.6
887.3	1037.1	3	4	26308	2845.0
893.9	1204.9	3	4	26317	907.3
944.6	1145.8	3	4	25972	1966.5
950.9	1535.3	3	4	21886	1779.5
1044.7	1250.0	3	4	53065	1092.7
1073.7	663.5	3	4	42752	1244.8
1100.1	751.8	3	4	35820	1767.1
1114.8	647.0	3	4	42759	1390.1
1130.0	410.6	3	4	36170	2115.1
1174.0	839.0	3	4	38900	2552.7
1272.8	1006.7	3	4	60249	1245.3
1358.0	660.2	3	4	45822	2820.0
1377.0	801.1	3	4	45830	1197.9
1384.2	36.0	3	4	56723	9990.7
1422.2	706.9	3	4	45609	2300.4
1765.2	1629.5	3	4	58866	3629.5
27.4	1913.1	4	4	58978	2131.6
34.7	1708.7	4	4	2946	2196.3
93.0	573.6	4	4	2981	5850.9
269.6	1714.7	4	4	15235	2801.3
299.8	1742.9	4	4	15207	3105.7
382.3	1002.1	4	4	3179	6839.3
612.3	1175.2	4	4	26065	1603.1
637.2	950.5	4	4	50580	1983.0
670.7	1464.5	4	4	18867	1913.3
676.1	1009.9	4	4	26121	1677.9
676.7	1092.6	4	4	19577	1295.7
682.7	1074.6	4	4	19274	1134.9
714.7	1017.6	4	4	26152	2218.0
734.1	1345.8	4	4	20019	2753.4
737.6	1350.8	4	4	20269	1501.8
739.1	1383.3	4	4	20050	936.4
767.4	2013.3	4	4	1313	3538.5
799.3	1056.8	4	4	51211	950.8
843.6	1413.5	4	4	24855	1225.4
869.5	1245.4	4	4	51429	1287.1
890.1	1104.1	4	4	25887	1041.6
911.2	1042.6	4	4	26338	925.7
923.4	966.2	4	4	25942	1864.0
941.4	771.3	4	4	33434	2022.8
993.9	1154.0	4	4	26431	1816.9
1060.7	788.2	4	4	3636	1175.5
1071.6	557.5	4	4	53522	1824.1
1109.5	717.5	4	4	42760	1338.3
1133.8	832.4	4	4	38863	1799.5
1152.8	1442.5	4	4	54105	1618.6
1172.9	1243.0	4	4	37322	1269.8
1223.0	957.1	4	4	54937	1686.8
1257.7	830.8	4	4	3804	1284.5
1266.7	621.2	4	4	42862	1996.2
1273.1	984.5	4	4	44890	1414.4
1369.7	896.6	4	4	47040	1376.1
1370.8	892.8	4	4	47040	1143.5
1389.3	1097.4	4	4	57012	1397.5
1396.8	798.0	4	4	45759	1726.5
1423.6	895.6	4	4	47054	1877.3
1508.5	831.2	4	4	48095	822.9
1538.3	959.8	4	4	58403	1894.9
1906.6	1357.9	4	4	58921	3578.7
1927.5	1345.5	4	4	4105	10803.0
450.2	1593.1	4	4	16306	2226.0
626.8	1068.7	4	4	26514	1898.5
740.1	1456.7	4	4	21946	1355.2
784.8	1050.2	4	4	24286	1819.9
1116.1	1486.8	4	4	35919	2695.0
1127.1	999.4	4	4	39090	1105.0
1128.9	760.7	4	4	36716	1371.7
1227.4	1318.5	4	4	37366	2078.2
1288.7	771.0	4	4	45031	1361.4
19.7	1886.1	5	4	48840	3150.9
211.9	1796.4	5	4	61035	1280.8
328.6	1666.4	5	4	15249	2281.1
510.8	395.1	5	4	4255	1345.8
534.4	1422.5	5	4	16950	924.2
589.2	1020.4	5	4	26487	1958.9
663.4	1502.8	5	4	4320	958.5
679.5	1525.0	5	4	21917	970.1
713.9	1175.3	5	4	20254	1804.4
720.8	1194.8	5	4	20336	1290.9
730.9	1526.0	5	4	21943	1431.9
778.9	929.3	5	4	26620	1456.7
796.0	1093.4	5	4	24429	989.2
858.5	1402.5	5	4	32738	2431.8
932.9	1515.2	5	4	22045	1432.0
1089.8	655.7	5	4	35816	1722.2
1115.3	625.4	5	4	35106	1781.4
1161.6	662.2	5	4	42943	1848.2
1187.8	631.5	5	4	54689	1933.1
1268.8	1092.9	5	4	55152	828.2
1300.5	542.6	5	4	60264	1629.2
1388.0	660.4	5	4	45884	2103.3
1567.1	853.4	5	4	48681	1466.3
1613.8	835.9	5	4	48157	1356.2
432.3	681.9	5	4	59228	14595.1
634.7	1472.5	5	4	17934	3096.8
755.9	951.1	5	4	5120	2219.0
1100.8	744.9	5	4	62925	1256.4
1115.0	603.0	5	4	35153	1909.3
1245.2	695.4	5	4	43174	1579.2
1251.6	804.9	5	4	39251	1298.4
1271.7	446.4	5	4	44945	1659.5
1455.4	862.9	5	4	48162	1768.6
54.8	1902.6	6	4	49493	5261.1
90.0	1747.0	6	4	60825	1368.2
263.3	1808.9	6	4	49891	1450.6
282.8	1660.4	6	4	50016	2373.4
563.7	1492.0	6	4	17892	964.6
625.1	1196.0	6	4	26515	3155.3
646.1	1194.0	6	4	26980	2397.1
731.3	1007.9	6	4	27055	1428.7
782.6	1031.3	6	4	62545	1422.3
784.1	1344.6	6	4	20394	2241.9
870.7	1455.2	6	4	5208	928.9
880.6	1489.2	6	4	22214	1926.0
939.9	1375.7	6	4	32765	1739.1
1026.5	791.0	6	4	34278	1441.9
1032.0	651.0	6	4	34054	1278.3
1125.2	759.2	6	4	5336	1437.4
1276.5	670.3	6	4	43199	1364.9
1314.3	665.6	6	4	45890	1424.4
1329.9	613.5	6	4	45803	1403.0
1331.2	1050.5	6	4	62015	1455.1
1348.5	866.2	6	4	60492	1127.3
12.6	1778.1	6	4	48893	2532.5
146.5	888.3	6	4	62174	3724.1
838.0	1309.5	6	4	24994	1195.3
1079.0	909.1	6	4	34584	1670.1
1360.1	634.1	6	4	45960	1066.4
254.1	1620.7	7	4	15410	1483.2
647.6	1457.5	7	4	18883	1470.1
677.9	1460.8	7	4	19458	1054.2
954.4	1235.7	7	4	26828	1709.5
1004.0	1466.3	7	4	22257	1708.5
1096.1	468.9	7	4	62912	1606.6
1112.1	796.8	7	4	36265	1241.2
1311.1	757.3	7	4	60282	896.2
67.7	1678.1	7	4	62142	3530.8
611.8	1391.3	8	4	18514	1791.0
863.2	1355.8	8	4	32492	1857.3
1050.6	1095.3	8	4	34919	1835.2
685.5	57.0	8	4	63767	2422.5
889.1	877.8	8	4	28635	1384.0
863.1	1363.4	9	4	59764	1383.2
1203.1	741.1	9	4	54821	1105.7
1382.1	898.8	9	4	47292	1051.6
1393.8	695.9	9	4	56872	1380.8
1191.6	885.1	10	4	8007	1822.1
199.3	1641.2	12	4	63440	1237.1
704.4	1908.3	12	4	8453	2681.2
1430.5	1082.3	12	4	57585	1392.6
1162.3	1355.0	3	5	88978	1922.1
129.2	1106.0	4	5	4079	7383.0
285.1	1339.0	4	5	4409	6158.9
296.0	850.1	4	5	111722	3123.0
347.5	1648.1	4	5	4477	4645.4
369.3	758.8	4	5	62784	1662.5
375.9	871.6	4	5	58906	3839.7
460.3	1569.0	4	5	4614	4127.3
464.4	923.3	4	5	63308	2319.4
694.6	1496.5	4	5	73375	2421.2
752.8	1933.9	4	5	5065	4007.7
781.0	1402.8	4	5	68910	3417.8
803.3	1426.3	4	5	216	1838.4
848.9	525.9	4	5	69462	1907.6
859.2	1394.8	4	5	73420	2319.4
864.3	1344.2	4	5	71979	2338.4
885.0	489.3	4	5	133123	7771.1
914.0	1429.4	4	5	73469	2542.9
925.2	429.5	4	5	118539	5307.9
934.7	1575.5	4	5	73483	2035.5
962.1	1004.1	4	5	72379	2014.3
968.6	1541.0	4	5	72983	1708.8
1047.8	1770.5	4	5	569	2207.5
1051.0	1162.2	4	5	119256	2319.6
1054.4	687.5	4	5	82792	1281.1
1125.6	1523.7	4	5	84642	1979.4
1132.8	956.8	4	5	87085	3402.8
1174.4	1036.4	4	5	88456	4134.1
1186.0	768.2	4	5	85229	1431.4
1206.4	700.3	4	5	89274	1949.8
1301.2	1548.7	4	5	73373	2190.5
1329.7	676.5	4	5	93107	2182.3
1542.8	670.1	4	5	6018	1407.6
1574.1	598.0	4	5	99948	1649.8
1586.2	525.1	4	5	6133	1825.8
1594.7	577.2	4	5	127283	2125.2
1622.7	552.3	4	5	127596	3124.6
1666.1	764.8	4	5	102591	1779.2
1672.6	767.3	4	5	102591	1913.0
1678.6	612.0	4	5	103434	1845.2
1717.2	982.1	4	5	105945	1192.9
1721.5	937.7	4	5	129217	2682.6
1729.1	1026.7	4	5	3208	1781.4
1956.4	684.2	4	5	103635	1764.2
98.7	1128.6	4	5	4004	13419.7
279.1	553.1	4	5	132130	1855.4
427.6	390.8	4	5	139196	2749.6
599.2	1342.8	4	5	67118	6393.4
840.8	1478.3	4	5	69066	2408.0
856.7	1584.4	4	5	73763	4165.0
895.0	1402.5	4	5	73814	1999.4
915.1	1744.0	4	5	73853	3062.2
933.7	1708.1	4	5	71612	1846.5
971.7	1557.1	4	5	73524	1811.7
993.3	1643.7	4	5	73955	2080.3
1024.5	1529.0	4	5	73993	2755.4
1076.8	1437.8	4	5	74078	1642.3
1172.0	694.8	4	5	87987	1065.6
1406.8	1235.2	4	5	124419	1580.4
1473.9	1749.2	4	5	125501	2554.7
1549.2	627.2	4	5	126249	1205.7
1562.6	626.4	4	5	100208	1428.2
1649.4	1146.9	4	5	127701	2075.4
90.0	323.0	5	5	109659	1730.6
131.2	446.9	5	5	110129	1111.9
138.4	264.8	5	5	6825	1424.2
156.9	399.7	5	5	55669	1579.5
173.7	160.2	5	5	110449	1711.7
178.3	1529.9	5	5	111043	8686.7
183.0	318.8	5	5	55377	1744.7
185.0	158.9	5	5	111210	1288.4
188.1	858.2	5	5	59140	928.7
192.9	797.8	5	5	59141	1568.5
196.1	822.2	5	5	59144	1439.6
209.5	810.4	5	5	59014	5845.1
215.8	1819.1	5	5	4302	3757.3
225.0	875.9	5	5	59028	1942.5
247.2	863.6	5	5	111624	743.1
268.7	799.9	5	5	58273	2371.0
281.6	200.3	5	5	4403	2090.9
284.3	712.4	5	5	55822	2312.0
327.3	385.2	5	5	58672	1628.2
347.9	737.3	5	5	62457	1455.1
352.5	862.7	5	5	113629	1880.8
355.2	913.0	5	5	59216	3908.6
378.2	503.2	5	5	132332	1808.5
379.4	575.7	5	5	65135	3049.2
386.4	509.9	5	5	114501	2314.3
394.0	827.2	5	5	114167	3329.2
443.4	887.7	5	5	63888	1732.9
444.5	573.0	5	5	114219	2772.7
445.0	741.2	5	5	63108	1787.3
463.6	784.8	5	5	63897	3163.4
508.9	371.3	5	5	115465	1890.7
509.5	441.0	5	5	115542	1217.7
518.5	505.4	5	5	66676	2156.3
573.2	534.8	5	5	66893	2622.0
657.4	353.3	5	5	116802	2103.4
699.9	1455.9	5	5	67496	4795.8
718.0	1521.6	5	5	73705	1502.3
868.0	1698.5	5	5	73423	2341.1
886.3	1499.8	5	5	118410	1141.9
894.1	1465.2	5	5	72858	1960.3
980.0	1623.6	5	5	73931	3480.2
1158.7	1738.0	5	5	74156	1910.7
1198.5	1128.9	5	5	87762	1982.8
1253.2	1985.5	5	5	89966	2221.6
1346.1	586.7	5	5	93369	1564.3
1358.7	574.6	5	5	93373	1404.6
1370.5	607.0	5	5	93376	1498.8
1375.8	599.8	5	5	93309	2045.4
1385.0	572.5	5	5	7611	2008.1
1385.6	685.2	5	5	124167	1563.6
1465.4	703.8	5	5	97478	1156.7
1492.2	623.0	5	5	7765	1950.1
1643.3	523.6	5	5	101970	1979.8
1699.9	933.4	5	5	105623	2069.2
1771.7	891.8	5	5	106583	1510.6
1844.7	464.3	5	5	130595	3166.5
1884.8	600.5	5	5	103617	1293.7
1894.1	655.3	5	5	103713	1915.5
1905.0	903.4	5	5	108252	2602.7
1912.0	730.8	5	5	131153	2174.7
1953.1	679.3	5	5	103742	1714.0
1969.8	745.5	5	5	103749	2262.9
58.1	816.2	5	5	109003	2281.1
100.9	338.5	5	5	109678	1182.1
106.7	373.4	5	5	54217	2179.6
129.0	310.8	5	5	8354	1373.0
208.3	262.9	5	5	111239	3623.5
276.9	662.8	5	5	55917	2056.5
320.9	823.8	5	5	111760	2028.2
421.1	490.3	5	5	114511	1421.7
446.6	647.9	5	5	65206	5417.6
469.8	923.8	5	5	63310	2136.2
528.9	414.5	5	5	115618	1468.0
708.1	1402.2	5	5	67536	2982.9
911.5	1608.6	5	5	74380	1871.2
919.7	1679.6	5	5	74406	1960.1
952.5	1636.9	5	5	74459	1925.2
1065.0	1352.4	5	5	119283	2107.7
1088.7	996.0	5	5	84228	2866.5
1329.4	727.2	5	5	93000	1461.1
1555.1	595.7	5	5	99890	1883.2
1690.5	625.0	5	5	9409	1427.4
1877.0	602.0	5	5	103824	1213.3
31.0	1002.0	6	5	108800	2714.5
122.8	289.7	6	5	109142	1820.3
125.3	455.2	6	5	55858	2442.3
141.9	834.4	6	5	59286	3248.5
145.4	909.2	6	5	59296	1065.2
148.8	265.5	6	5	149117	1969.8
159.6	846.1	6	5	59299	3234.9
162.2	745.7	6	5	110381	2410.9
166.7	836.3	6	5	59302	1558.5
182.8	885.2	6	5	131743	4382.4
186.9	344.3	6	5	111048	1151.4
196.1	832.5	6	5	59142	963.6
241.4	249.2	6	5	110616	2728.0
295.7	771.8	6	5	58387	1394.3
302.3	444.5	6	5	112552	3078.3
311.1	584.5	6	5	55836	2124.9
322.7	707.4	6	5	55957	1332.6
324.1	459.4	6	5	112563	2588.1
334.3	500.7	6	5	112305	1771.5
379.6	486.3	6	5	112528	1975.0
408.3	630.2	6	5	65191	1626.5
424.9	652.9	6	5	65200	2076.3
427.3	931.3	6	5	59245	1431.7
436.5	537.9	6	5	114518	2267.9
456.8	425.4	6	5	114776	2376.0
537.1	498.3	6	5	132837	2100.5
598.9	427.2	6	5	117259	1259.1
624.0	352.8	6	5	116811	1848.7
654.7	1768.9	6	5	8576	3893.5
892.1	1575.4	6	5	73807	1288.0
906.2	1732.1	6	5	74376	1167.8
909.0	1721.7	6	5	74385	1729.5
945.9	1667.5	6	5	74452	2117.9
972.7	1793.9	6	5	73925	2010.0
1021.5	1747.2	6	5	74535	1955.4
1217.7	1788.0	6	5	121803	3107.7
1252.9	936.6	6	5	85515	1481.0
1329.9	494.5	6	5	92930	1304.0
1367.8	839.2	6	5	9010	1113.8
1415.3	370.3	6	5	124655	3005.3
1462.5	648.8	6	5	7711	1848.9
1553.1	589.9	6	5	9236	1547.2
1692.0	1665.9	6	5	127917	2066.2
1695.6	662.7	6	5	8085	1521.6
1706.9	720.1	6	5	105813	1813.2
1800.2	685.2	6	5	107575	1984.1
1901.2	913.8	6	5	108265	2827.0
1984.8	1779.2	6	5	9588	2399.5
292.2	600.9	6	5	56096	3849.6
440.1	551.1	6	5	62980	1492.8
519.5	767.6	6	5	64014	1890.6
532.8	746.3	6	5	132758	2642.7
893.0	1395.2	6	5	74891	3661.4
975.2	1380.6	6	5	119014	2187.3
1154.5	1484.6	6	5	87200	2014.1
1193.3	518.6	6	5	121423	1663.5
1230.3	1630.6	6	5	75300	2070.3
1414.3	578.0	6	5	135913	1940.6
1603.8	610.6	6	5	101175	3415.4
1653.9	440.4	6	5	128288	1821.8
1662.7	1000.0	6	5	103119	1205.0
1737.9	966.5	6	5	105683	2444.0
99.1	834.7	7	5	59485	1564.7
116.3	326.0	7	5	144737	1533.4
137.3	883.3	7	5	59519	1332.5
152.4	267.0	7	5	110280	1178.6
153.8	826.4	7	5	59297	2042.9
174.0	327.8	7	5	54545	1395.8
180.1	927.1	7	5	59316	2093.5
224.6	392.1	7	5	111565	1964.7
230.5	342.9	7	5	111552	1859.7
258.1	580.3	7	5	9694	1752.5
269.0	696.1	7	5	56072	1389.1
283.1	717.6	7	5	55822	1359.9
300.8	686.1	7	5	56104	2533.6
324.6	216.0	7	5	112237	1766.9
325.2	753.1	7	5	58741	1239.2
330.8	668.0	7	5	56128	1682.6
333.9	573.5	7	5	113428	2261.0
335.2	418.8	7	5	132228	1483.2
342.1	744.9	7	5	62462	1310.6
350.3	872.9	7	5	59637	1288.2
366.1	434.1	7	5	112580	1575.4
367.1	918.7	7	5	59646	2146.9
407.9	672.5	7	5	9773	1838.8
437.0	646.4	7	5	65264	2423.0
441.4	849.0	7	5	9791	1655.6
463.1	1033.7	7	5	145352	2812.1
468.2	630.7	7	5	115282	2210.4
497.0	762.6	7	5	66493	2022.6
501.1	782.4	7	5	63929	1447.1
559.1	779.4	7	5	64128	1782.0
574.4	497.2	7	5	115658	1577.2
574.6	515.2	7	5	117110	1690.2
625.7	393.1	7	5	117372	1489.2
853.9	1641.3	7	5	69506	2395.5
936.5	713.0	7	5	140593	1865.9
1047.7	1634.2	7	5	75115	1253.2
1413.4	580.2	7	5	135913	1290.0
1457.7	698.8	7	5	97483	1829.3
1580.0	624.0	7	5	10492	875.3
1702.7	1043.2	7	5	105593	1509.5
1727.9	1024.8	7	5	129226	1751.3
383.4	858.2	7	5	59871	1955.9
384.9	671.0	7	5	65307	1684.6
386.0	632.9	7	5	132352	1503.7
571.9	387.1	7	5	67165	1582.3
872.0	855.7	7	5	140310	1500.5
924.9	1798.2	7	5	75496	2042.7
1021.5	1479.1	7	5	75641	1658.7
1887.0	587.7	7	5	104071	1344.0
1924.7	770.2	7	5	138099	1395.3
88.1	488.6	8	5	109616	1470.0
109.2	304.6	8	5	131550	1153.1
134.8	248.0	8	5	109744	1495.7
194.1	305.0	8	5	10853	1460.4
216.4	776.3	8	5	145111	1742.2
306.4	530.6	8	5	10897	1438.3
311.7	710.1	8	5	55952	1320.2
497.8	714.5	8	5	65290	1387.4
536.0	395.8	8	5	115670	1837.6
545.2	909.1	8	5	116428	1684.6
554.9	728.4	8	5	139585	1547.8
908.0	1764.0	8	5	75479	1796.5
1846.0	720.9	8	5	107612	1137.2
1860.9	635.1	8	5	104058	1775.6
1994.0	720.9	8	5	104115	1149.4
70.0	368.8	8	5	109313	2189.1
74.2	898.6	8	5	59915	2472.0
193.3	738.2	8	5	110523	1056.0
275.0	355.1	8	5	54690	3238.0
346.4	716.6	8	5	62474	2054.6
429.4	837.7	8	5	64245	1144.5
956.8	1767.7	8	5	76137	2278.1
61.0	189.0	9	5	144547	1935.7
120.9	855.6	9	5	157549	1169.8
141.0	879.1	9	5	59965	827.1
194.2	379.5	9	5	111135	1442.4
220.6	325.3	9	5	54668	1492.2
236.0	337.5	9	5	111549	2000.5
432.4	907.9	9	5	64250	1660.9
599.8	575.7	9	5	149838	1885.5
1087.8	1547.3	9	5	76334	1413.8
123.6	888.8	9	5	157554	1202.9
1027.7	1591.7	9	5	76818	2278.3
198.1	907.4	10	5	60246	1911.8
81.9	269.9	10	5	109176	1633.5
218.3	651.0	10	5	56500	1735.9
280.0	960.2	10	5	60074	2436.0
415.2	671.0	10	5	65518	1485.5
862.2	1447.5	10	5	76572	1439.1
1241.2	1681.5	10	5	155621	1565.6
1853.1	890.6	10	5	130619	1744.7
835.6	1386.9	10	5	69267	1791.9
126.1	178.2	11	5	131589	1496.2
145.7	462.6	11	5	157621	1462.9
184.4	512.9	11	5	56470	1148.5
225.0	965.0	11	5	131890	1876.9
227.2	692.9	11	5	14301	1031.4
408.1	519.0	11	5	114566	1823.5
507.9	531.3	11	5	158235	1345.4
483.3	792.4	11	5	64582	1548.7
363.8	339.9	12	5	139121	2137.8
367.5	606.6	12	5	65578	1577.3
320.8	768.2	12	5	58511	1738.4
470.5	794.3	12	5	64569	1696.8
82.7	224.4	13	5	109479	1326.5
