## Supplementary material for "Unified nonparametric analysis of single-molecule spatial omics data using probabilistic indices": Data used in the analysis from already existing publications: katB_merged_spots.txt

spot_coord_i	spot_coord_j	spot_coord_z	spots_fov	spots_cell_id	spot_intensity
857.9	1069.9	3	1	15040	9677.2
1213.1	1346.0	4	1	16681	5901.7
878.7	999.3	4	1	17777	11811.3
904.9	1053.2	4	1	35799	5842.8
1165.7	1167.2	4	1	18406	5495.4
1336.7	1330.2	5	1	37210	5987.6
891.3	660.8	6	1	5865	27331.1
1108.5	811.3	6	1	38022	6911.7
1258.0	1203.5	6	1	38673	5668.8
1015.6	1177.0	7	1	38536	6848.0
913.0	990.3	7	1	20680	6226.4
909.4	1052.3	8	1	20676	25283.9
875.3	1046.7	8	1	19671	6467.4
816.6	865.2	9	1	13393	5630.9
963.8	1362.8	9	1	38961	7432.4
1085.7	1002.2	9	1	22996	7209.6
923.6	804.7	10	1	41342	6551.0
1288.3	960.6	10	1	22343	6187.8
1065.8	1030.6	11	1	11950	5937.2
1084.9	1002.2	11	1	22996	5114.8
1330.9	1091.0	11	1	8217	10439.3
902.8	1043.6	12	1	24256	9229.5
982.7	1107.0	13	1	40909	5130.3
1112.2	1094.7	13	1	25488	7150.7
1199.7	1185.3	13	1	42364	5248.2
1037.9	980.4	14	1	26668	6874.2
314.3	1303.5	3	4	836	10577.8
779.3	1004.0	3	4	153	10106.2
808.3	1311.3	3	4	189	9138.4
835.6	1339.6	3	4	25039	9777.9
850.9	1075.9	3	4	25851	7403.8
966.0	1025.5	3	4	33747	5941.0
1038.7	801.8	3	4	52910	6698.5
1068.9	473.4	3	4	53709	8154.8
1115.1	1075.1	3	4	38670	6033.0
1148.2	1106.2	3	4	38700	7706.3
1281.9	1069.4	3	4	481	7481.3
1293.2	749.9	3	4	45725	5084.6
1342.7	718.1	3	4	2130	9921.1
1366.9	591.2	3	4	56688	6027.6
1388.6	731.0	3	4	2178	6175.6
793.8	1363.1	3	4	24404	15923.5
982.8	1080.5	4	4	33632	9033.0
555.5	1426.6	4	4	17408	7717.4
590.5	1029.3	4	4	25243	13213.6
629.1	1614.6	4	4	1115	8016.0
642.6	1068.9	4	4	25281	9590.2
720.9	978.4	4	4	19987	3980.2
785.4	979.1	4	4	3429	5454.1
803.8	1387.8	4	4	24519	4675.4
844.4	1269.2	4	4	51423	9101.3
917.2	974.4	4	4	25593	5235.1
1049.1	691.2	4	4	42613	6953.5
1074.5	2020.4	4	4	53507	5915.3
1153.1	1060.5	4	4	38439	7266.3
1270.6	1008.1	4	4	60249	4900.9
1271.8	1356.7	4	4	55987	11163.6
1374.9	929.6	4	4	38635	5158.1
1614.1	902.2	4	4	58745	5488.1
312.9	1082.1	4	4	49996	6182.2
672.1	1538.0	4	4	21916	7178.1
784.7	1359.7	4	4	4406	4342.2
809.0	1012.5	4	4	59702	4660.1
993.1	740.2	4	4	52411	11335.9
1150.8	1247.7	4	4	36465	6489.8
1364.2	869.5	4	4	46568	6182.1
679.3	1071.3	5	4	19275	75187.5
609.5	1160.2	5	4	26070	5617.0
691.0	1007.8	5	4	26572	5575.4
855.6	1505.4	5	4	22013	7471.7
1152.3	1063.4	5	4	39110	9082.4
1187.4	1199.8	5	4	64273	21481.3
4.5	1916.8	5	4	48844	8158.3
673.1	1187.1	5	4	27000	4987.6
691.2	982.4	5	4	27022	4803.3
860.1	1089.6	5	4	26259	6390.2
1044.9	589.9	5	4	35129	9466.5
1127.8	904.2	5	4	62957	5318.4
1246.0	694.9	5	4	43174	6461.8
1615.5	831.6	5	4	48157	10455.6
251.3	1715.8	6	4	15282	8110.7
626.1	1386.7	6	4	18510	5482.4
709.6	1244.1	6	4	20420	4631.4
883.1	1288.2	6	4	51513	7585.8
961.9	1038.4	6	4	33801	22457.8
1025.1	822.4	6	4	34276	5650.0
1029.9	793.6	6	4	34247	5153.7
1119.6	688.0	6	4	43081	8055.6
1170.6	522.3	6	4	36586	6947.7
1333.4	916.7	6	4	56471	6054.0
1491.0	1030.2	6	4	47953	5745.7
565.4	1102.4	6	4	26894	6714.0
794.7	1281.9	6	4	5796	4414.3
967.7	820.2	6	4	5897	5449.7
1192.4	1159.8	6	4	37071	5063.1
1208.7	934.2	6	4	39763	6570.8
666.2	1453.3	7	4	19457	4637.5
708.6	1041.0	7	4	27511	4663.5
790.0	1205.5	7	4	20601	10883.9
853.9	1074.1	7	4	27612	5767.4
1276.0	586.1	7	4	44959	5472.2
1343.2	921.3	7	4	39868	7115.3
1394.6	776.8	7	4	45985	16628.4
1388.0	921.6	7	4	39604	6060.7
654.8	1034.3	8	4	27948	8880.9
757.2	1292.2	8	4	20676	5060.4
765.1	1266.3	8	4	20575	6209.3
1236.6	934.3	8	4	39791	6820.2
1324.1	1470.7	8	4	65379	9483.2
1346.8	1686.9	8	4	6778	7079.5
873.8	1189.7	9	4	28615	12677.9
171.1	1648.4	9	4	65552	15771.4
247.2	1797.1	9	4	61101	5485.3
1175.4	1018.9	9	4	40263	4910.2
1222.8	715.8	9	4	44690	4705.9
1442.6	813.1	9	4	47865	8469.0
999.3	1470.9	9	4	22945	11968.7
627.7	1104.0	10	4	18748	9505.3
1241.8	1170.7	10	4	66164	6006.1
995.9	1206.9	10	4	65971	7490.6
1203.5	1058.4	11	4	54758	5661.5
1163.3	824.3	11	4	41021	9796.5
454.8	1418.5	12	4	16688	7967.5
886.2	894.4	12	4	30042	6991.5
901.0	1262.2	12	4	63983	9972.3
901.7	1471.9	12	4	23184	5789.6
1483.6	810.5	12	4	48416	7414.0
756.9	1089.0	12	4	63820	5322.6
898.0	1260.7	13	4	63984	11442.6
822.4	1400.9	13	4	69421	6776.1
479.3	1394.2	14	4	16741	9333.1
873.6	983.7	14	4	30816	9271.6
902.7	1352.9	14	4	32941	13443.4
1286.4	724.3	14	4	46291	5283.8
1510.3	871.3	14	4	68887	6854.6
1512.6	1397.7	16	4	11284	16487.3
1330.2	694.1	16	4	70760	5985.1
119.9	1516.7	24	4	74412	11311.4
1517.7	674.9	4	5	125938	73398.6
1177.4	1709.8	4	5	73282	8104.6
1227.0	594.3	4	5	122467	7367.2
1259.5	558.9	4	5	5554	6402.9
1366.2	522.2	4	5	96003	4786.9
1430.6	679.3	4	5	97135	8533.1
562.4	599.6	4	5	116187	11894.2
1117.8	236.6	4	5	84829	10690.7
1176.2	1704.1	4	5	74171	13702.8
1449.1	778.5	4	5	97708	11421.9
1467.3	630.8	4	5	125521	6668.4
842.1	1477.0	5	5	69066	9944.6
1553.9	620.7	5	5	7867	8527.8
187.8	199.2	5	5	110606	9728.3
197.1	792.6	5	5	59141	8435.6
255.9	996.1	5	5	4365	4213.3
430.9	933.3	5	5	63031	13484.6
525.0	342.0	5	5	114920	7432.1
900.8	1417.4	5	5	73827	6552.3
1052.6	1496.3	5	5	83645	6844.5
1134.8	1612.6	5	5	87134	5984.0
1167.2	662.4	5	5	5441	10742.3
1267.9	1005.4	5	5	7501	5573.0
1336.0	529.3	5	5	92979	8969.7
1389.0	710.1	5	5	96147	6963.4
1398.0	509.1	5	5	96006	10840.0
1404.2	569.6	5	5	96486	5099.5
1670.7	514.5	5	5	137245	18835.7
1721.2	937.2	5	5	129217	10371.6
1865.1	869.7	5	5	131022	4452.5
165.3	860.0	5	5	58986	5401.1
261.6	370.0	5	5	54507	8665.4
1105.4	1028.7	5	5	120528	6264.7
1247.6	947.1	5	5	89939	6890.2
1250.5	1558.6	5	5	123151	6484.3
1946.6	887.9	5	5	131256	5333.1
532.9	615.6	6	5	116103	9400.6
1179.9	966.9	6	5	85491	9485.7
1323.3	562.8	6	5	93356	11350.7
162.2	329.0	6	5	54490	6986.1
372.2	823.8	6	5	62559	4562.1
453.1	1010.9	6	5	114811	6280.8
895.8	1556.4	6	5	73453	9712.6
1102.6	1455.3	6	5	74654	9359.3
1132.9	540.2	6	5	119662	5260.3
1183.9	982.0	6	5	85493	12459.0
1347.7	538.8	6	5	123728	7052.7
1452.7	842.6	6	5	97690	6979.5
1462.1	639.6	6	5	125371	6170.6
1568.8	524.8	6	5	126961	8702.6
1571.5	572.9	6	5	126276	7601.3
1747.6	866.3	6	5	53897	6618.0
1781.7	958.8	6	5	106747	11293.2
1943.0	1426.5	6	5	131234	11064.4
102.6	311.6	6	5	131549	13225.8
200.3	279.4	6	5	131813	4996.9
261.8	663.0	6	5	132124	5353.3
427.8	857.1	6	5	59676	6462.5
1183.1	520.2	6	5	120953	11534.3
1253.7	661.0	6	5	123198	5658.8
1587.9	498.8	6	5	126977	9667.1
65.0	307.6	7	5	54087	17095.5
487.5	401.3	7	5	65007	6721.9
520.9	829.2	7	5	64107	5121.5
906.4	1624.0	7	5	74912	5145.9
924.2	1618.7	7	5	74930	7775.9
1197.2	764.5	7	5	89038	6076.9
1227.9	649.3	7	5	135361	14157.8
1236.8	630.8	7	5	93457	14256.3
1340.7	523.5	7	5	95202	5530.9
1589.2	1996.7	7	5	148001	9322.7
1602.6	835.3	7	5	100564	5782.4
1688.0	934.7	7	5	105674	4439.7
240.7	837.4	7	5	59801	4934.6
977.7	1320.8	7	5	72502	9174.9
1206.9	1609.9	7	5	88783	5623.7
1224.4	453.4	7	5	135318	5662.7
1304.6	872.2	7	5	85880	8828.1
1534.1	1701.5	7	5	99429	6009.6
1967.5	639.6	7	5	104105	8202.4
1236.8	629.3	8	5	93539	20082.8
1392.7	567.2	8	5	96164	5118.6
1469.2	567.8	8	5	96972	6673.8
1489.1	504.6	8	5	125084	11155.5
1497.6	457.3	8	5	125660	11798.2
1901.6	1337.9	8	5	137973	7458.5
782.9	1477.4	8	5	68666	6450.4
1419.2	828.5	8	5	97751	4674.1
1775.3	839.4	8	5	53938	5439.3
474.2	839.8	9	5	64177	8961.4
951.1	1738.6	9	5	76115	6401.6
320.1	297.4	9	5	54704	6455.8
981.7	1699.2	9	5	76182	6038.7
989.7	762.5	9	5	140878	6216.0
1034.1	1651.6	9	5	83489	11684.7
1224.9	632.3	9	5	93626	7744.2
1276.4	699.5	9	5	92132	7009.1
1239.3	701.5	9	5	135435	18405.7
1655.4	921.8	10	5	102560	29809.5
1664.2	908.2	10	5	103004	21398.2
378.7	1002.9	10	5	162424	5403.4
509.1	338.0	10	5	12128	6549.8
587.0	379.0	10	5	67283	5410.5
1002.5	1687.8	10	5	13492	8670.8
1026.7	1668.1	10	5	76816	5227.9
1146.1	1503.6	10	5	150560	5819.4
1241.3	1678.4	10	5	155621	7836.6
1648.5	877.8	10	5	168690	23620.8
1686.8	528.2	10	5	148171	4842.7
472.3	560.5	10	5	63517	8143.8
198.0	427.7	11	5	138826	5002.2
237.3	847.1	11	5	60279	5164.8
313.3	310.2	11	5	54760	6791.2
1005.4	639.0	11	5	119139	5733.1
1308.0	564.2	11	5	93781	4967.7
1798.8	737.4	11	5	106661	8334.8
1242.8	509.8	11	5	160171	6045.6
1362.6	686.7	11	5	95015	6699.3
1597.7	833.0	11	5	100593	9988.2
1341.5	603.9	12	5	93794	18357.8
1087.6	1758.7	12	5	77477	5582.7
1370.9	705.2	12	5	16311	4994.4
162.0	642.0	12	5	149196	6867.5
1293.1	670.1	12	5	93884	5116.2
1003.8	1595.5	13	5	78396	5572.1
83.2	224.8	13	5	109479	6015.4
256.7	771.1	13	5	57081	7073.6
1184.0	1800.2	13	5	122038	20485.6
1295.0	960.0	13	5	86285	5239.1
300.9	988.1	13	5	153745	5716.4
595.8	425.2	13	5	18622	7978.7
1328.3	633.6	14	5	93904	7857.8
999.0	1648.6	14	5	79341	5574.3
1789.9	1218.0	14	5	143657	4962.6
1985.8	891.5	14	5	20955	12331.3
1821.8	941.4	15	5	20867	11737.7
1949.6	878.7	15	5	184425	8189.8
1226.2	544.8	15	5	121614	11224.6
986.2	1609.5	16	5	79713	5520.3
1435.2	872.0	16	5	151227	9105.6
1542.9	445.7	16	5	98192	16734.2
1759.5	835.1	16	5	129264	8386.0
1803.6	1102.0	16	5	177067	5815.9
325.0	772.4	16	5	62713	5776.9
1364.1	586.3	16	5	175734	6144.4
1237.9	689.9	17	5	175334	12099.3
1845.2	1151.4	17	5	148687	16971.7
172.5	610.9	17	5	157713	5431.1
1267.1	699.7	17	5	185867	17400.7
1644.9	938.8	17	5	151920	5469.4
1822.7	930.1	17	5	177115	5107.3
1875.2	797.8	17	5	187307	6623.5
1309.8	636.1	17	5	94085	5557.0
1132.6	719.2	18	5	185653	7507.2
1360.1	665.8	18	5	182865	4914.6
1840.2	387.0	18	5	184232	6428.3
1853.1	835.2	18	5	25144	9011.9
1538.1	928.2	18	5	183223	10519.2
863.4	522.6	18	5	134213	7270.2
1278.7	1839.3	19	5	155754	5803.6
1744.0	870.4	19	5	184010	9068.9
1905.7	998.3	19	5	152951	9498.5
1333.4	773.5	20	5	192425	8718.4
626.0	544.1	20	5	162938	14474.5
1701.4	916.7	20	5	105764	5928.6
1832.0	1048.1	21	5	148610	6965.9
1887.9	842.7	21	5	201245	12416.4
1446.0	959.7	22	5	196408	6265.8
1947.9	984.4	22	5	184410	5873.1
1481.6	865.7	23	5	199770	7243.4
1831.5	688.6	23	5	207723	6835.8
1177.2	654.4	24	5	32985	8389.2
1786.4	603.8	24	5	190305	5638.1
1840.9	749.5	25	5	130759	5246.3
1570.0	895.4	25	5	126546	7955.8
1591.5	1049.1	26	5	35896	10682.2
1831.1	1052.1	26	5	215726	15190.7
1226.6	797.4	27	5	36816	9169.8
1892.8	777.8	27	5	201262	10379.9
1516.3	647.2	28	5	212185	19484.4
1250.8	570.7	28	5	218996	9384.3
1892.8	788.3	28	5	38950	13417.7
1613.2	892.8	28	5	220010	9291.6
1234.6	734.7	30	5	216660	8381.1
1735.8	756.9	30	5	212869	9743.8
1835.9	873.0	30	5	223000	29019.9
1306.9	1789.9	31	5	221537	6115.2
1483.7	703.1	32	5	172207	7376.7
