## Supplementary material for "Unified nonparametric analysis of single-molecule spatial omics data using probabilistic indices": Data used in the analysis from already existing publications: kgtP_merged_spots.txt

spot_coord_i	spot_coord_j	spot_coord_z	spots_fov	spots_cell_id	spot_intensity
1028.2	1569.1	3	1	30943	5110.9
1326.0	1165.1	3	1	17611	3535.5
125.0	1612.5	4	1	906	6898.3
177.0	343.6	4	1	1048	3832.0
317.0	1572.0	4	1	1315	12230.6
385.3	411.0	4	1	33804	1540.4
388.3	402.7	4	1	1472	6587.7
555.5	433.2	4	1	1799	3081.9
604.2	1857.7	4	1	1926	5635.4
910.4	1520.5	4	1	35800	2353.6
557.3	484.5	4	1	33870	5555.2
1026.3	767.7	4	1	18097	1735.4
384.0	423.4	5	1	33805	8130.1
815.0	908.7	5	1	16785	2651.2
1023.0	922.3	5	1	38560	923.8
1076.5	687.2	5	1	31289	1943.8
1115.9	849.3	5	1	31632	926.1
818.0	795.0	5	1	37586	2959.7
986.3	983.9	7	1	19901	1800.6
1121.0	952.9	10	1	22135	2633.2
1327.0	1060.8	12	1	33185	1149.5
733.2	1619.5	3	4	1262	2505.1
1258.0	697.8	3	4	2015	3584.5
1389.5	1086.0	3	4	57015	3076.4
1468.4	896.5	3	4	46965	3242.7
1462.5	248.0	4	4	2254	1937.3
187.2	1231.0	4	4	49798	4506.9
1363.7	578.8	4	4	56406	2726.0
811.9	1068.5	4	4	26644	1115.5
1321.5	527.3	4	4	56329	1464.5
432.2	681.6	5	4	59228	15969.6
1160.0	803.3	8	4	65206	1429.0
1180.7	691.7	8	4	65231	1934.8
1033.1	703.8	9	4	43703	2251.6
824.1	945.8	11	4	8514	1663.1
884.7	489.3	4	5	133123	7515.6
1132.7	956.8	4	5	87085	3075.0
488.4	812.5	5	5	63918	2155.0
1467.8	528.6	5	5	98535	2217.4
1595.1	960.9	5	5	136945	5698.1
1205.4	1022.3	6	5	89246	1747.7
1223.4	815.2	6	5	85499	2606.9
1207.9	674.8	7	5	122299	1444.2
1623.5	965.6	7	5	101685	1615.8
1633.6	563.0	7	5	137107	1419.7
1535.6	448.9	8	5	11588	1703.4
1989.0	915.0	11	5	148874	2011.4
344.6	785.4	14	5	162493	1123.3
1728.6	1190.2	14	5	152042	1617.4
