## Supplementary material for "Unified nonparametric analysis of single-molecule spatial omics data using probabilistic indices": Data used in the analysis from already existing publications: mexF_merged_spots.txt

spot_coord_i	spot_coord_j	spot_coord_z	spots_fov	spots_cell_id	spot_intensity
921.0	1544.2	3	1	14992	5289.9
1115.8	1139.4	5	1	38015	5793.0
1055.6	1053.5	5	1	19097	4704.0
992.0	1420.8	6	1	19907	8645.5
1007.1	1441.7	6	1	19970	5691.5
1046.8	1055.0	6	1	6427	9457.9
871.4	1194.5	7	1	19669	6538.6
986.5	1402.4	7	1	39943	6903.9
897.1	1100.3	13	1	25050	5919.5
1354.0	1052.3	15	1	42469	5630.1
743.2	1366.7	3	4	118	10196.7
1089.9	754.2	3	4	35766	5068.7
1329.8	1029.4	3	4	56990	4911.3
1471.5	884.0	3	4	47019	4648.0
836.0	1239.7	3	4	51458	7631.0
1229.7	1128.3	3	4	55104	6742.0
1246.3	1023.1	3	4	44789	4921.9
804.9	941.0	4	4	3453	11844.6
1234.0	628.2	4	4	44722	8425.3
10.2	1874.1	4	4	570	6206.8
148.2	1507.6	4	4	49683	6060.1
280.3	1758.0	4	4	49901	4492.3
547.4	1399.0	4	4	17202	9056.6
607.5	1514.8	4	4	50551	6256.9
679.8	969.2	4	4	19264	4155.7
702.7	1500.8	4	4	59592	5248.0
706.0	1332.7	4	4	19016	6601.2
708.2	999.0	4	4	19497	5484.2
743.8	1500.4	4	4	21767	7298.3
821.5	960.4	4	4	26228	8356.4
823.0	1449.1	4	4	21828	4077.8
828.6	1260.0	4	4	51329	3943.7
829.1	1205.7	4	4	51457	5229.4
854.8	1513.5	4	4	21842	10400.3
879.0	1239.3	4	4	51855	5989.9
879.6	1064.5	4	4	26297	4696.9
943.9	939.1	4	4	1540	7510.5
1052.8	763.1	4	4	52365	7330.1
1061.1	1161.7	4	4	26456	7892.5
1095.9	1154.7	4	4	35554	6720.5
1120.9	691.1	4	4	42496	5802.0
1137.8	1412.5	4	4	37232	4681.6
1169.6	932.5	4	4	38901	6888.1
1173.0	1355.9	4	4	37319	5290.9
1182.2	854.5	4	4	38912	6364.5
1197.7	788.7	4	4	54292	4283.3
1224.0	562.1	4	4	42821	6151.7
1252.1	524.9	4	4	2001	5910.8
1278.7	875.9	4	4	38998	6299.2
1295.7	729.8	4	4	2069	6741.4
1426.4	870.1	4	4	57976	5565.9
1621.9	859.4	4	4	48119	5460.0
413.2	1347.0	4	4	59217	7091.2
692.5	1333.7	4	4	19024	5783.7
860.3	1169.2	4	4	26692	4946.4
862.0	1129.9	4	4	26702	7433.7
952.1	1555.2	4	4	22061	8010.3
974.3	1177.3	4	4	33365	4417.6
1035.4	1073.3	4	4	34837	5818.7
1042.2	528.7	4	4	4560	5881.8
1119.7	963.8	4	4	36383	5487.5
1130.8	397.8	4	4	54022	8677.2
1240.7	1399.2	4	4	37472	5236.1
1244.7	492.5	4	4	42417	9089.4
30.1	1907.9	5	4	58979	7599.1
418.2	1588.7	5	4	50333	8189.1
662.8	1046.8	5	4	26114	5075.7
692.2	1079.3	5	4	19614	4148.3
745.4	1201.1	5	4	20367	7191.8
751.3	979.3	5	4	61478	5596.4
755.6	1505.3	5	4	21957	5321.8
831.3	1430.3	5	4	59734	8665.6
890.6	1079.2	5	4	26740	8437.5
890.5	1552.2	5	4	59777	6056.6
1038.1	1107.8	5	4	34839	7341.8
1078.2	734.0	5	4	4584	5523.0
1126.1	984.3	5	4	4610	7066.2
1139.3	389.8	5	4	36492	3956.3
1158.6	764.5	5	4	36820	4875.5
1171.2	486.2	5	4	36565	5594.9
1182.9	1052.0	5	4	39161	4241.8
1186.9	946.6	5	4	39169	4577.2
1220.0	1260.5	5	4	37451	6654.9
1228.4	1121.2	5	4	55143	4910.4
1249.1	801.4	5	4	39238	4673.4
1258.0	1446.3	5	4	55713	4891.5
1324.7	1111.8	5	4	4740	5027.5
1332.1	408.5	5	4	56363	6473.6
1432.5	941.8	5	4	47130	7885.9
1566.7	890.8	5	4	47164	6574.8
432.6	681.6	5	4	59228	8939.5
922.9	993.4	5	4	64019	6464.5
986.7	1515.1	5	4	33602	5279.5
1087.7	655.2	5	4	35816	4989.6
1092.5	787.3	5	4	35704	4695.0
1142.1	1230.5	5	4	36467	9702.1
1198.3	916.9	5	4	39455	8313.6
1274.1	516.8	5	4	55868	5507.3
1859.0	439.0	5	4	58900	5619.4
222.8	1743.4	6	4	15260	16620.9
606.0	1382.6	6	4	18504	10145.9
1216.7	722.9	6	4	43145	7025.0
602.5	1073.3	6	4	26495	9314.9
608.0	1167.6	6	4	5008	5123.1
705.6	1068.8	6	4	19638	5902.0
714.8	955.9	6	4	62498	5324.9
752.1	1378.3	6	4	20058	4677.4
753.9	1434.4	6	4	5115	9176.3
772.0	1134.8	6	4	20485	5532.0
774.2	1012.6	6	4	27083	8612.0
779.0	908.2	6	4	27087	6158.2
808.6	1206.3	6	4	51492	5308.0
896.9	1464.7	6	4	22220	5110.8
937.1	1026.4	6	4	5254	7941.6
965.3	1377.8	6	4	33561	8566.9
988.3	1185.2	6	4	52297	5516.9
1048.6	867.0	6	4	34286	5114.2
1097.8	897.8	6	4	38836	5070.8
1122.3	1195.3	6	4	53954	5189.1
1163.5	563.7	6	4	35122	6413.4
1215.1	1028.0	6	4	44677	5032.2
1275.3	1332.0	6	4	37587	5968.6
1387.1	648.4	6	4	45928	4961.9
1387.7	737.8	6	4	4781	6346.6
1401.1	740.4	6	4	46704	5932.3
1208.7	1398.1	6	4	42447	7699.8
629.1	1503.6	6	4	17984	5776.6
743.5	1341.2	6	4	20553	4938.4
843.2	1083.5	6	4	51769	5373.2
1055.3	622.8	6	4	34068	5322.5
1298.4	667.8	6	4	43363	6323.4
1394.3	1097.0	6	4	56742	5315.2
371.8	1532.6	7	4	59207	8342.8
746.5	1070.2	7	4	5113	5860.5
812.4	1340.8	7	4	24562	5105.3
817.0	929.7	7	4	27581	5548.6
862.6	1085.5	7	4	27628	7978.0
966.4	1447.7	7	4	62826	7895.4
985.7	1237.6	7	4	27337	6624.2
1210.2	760.9	7	4	61871	7592.3
1328.6	486.6	7	4	56383	6872.6
1169.4	802.4	7	4	54270	8199.3
644.2	1376.1	7	4	62443	5335.4
728.0	885.1	7	4	28022	4782.5
773.7	995.7	7	4	28052	4853.6
1042.0	698.5	7	4	43369	5172.9
238.1	1613.3	8	4	15397	6317.6
272.8	1579.6	8	4	64741	6357.4
283.1	1690.3	8	4	15477	8471.4
556.1	973.9	8	4	17335	5966.0
760.7	354.5	8	4	6461	8386.8
1043.9	1224.2	8	4	53239	4768.9
1046.8	778.7	8	4	62890	4033.9
1105.4	967.1	8	4	53822	8195.2
1192.2	1191.1	8	4	64285	6508.7
1292.4	566.6	8	4	64409	7233.1
1298.4	996.4	8	4	57228	10038.5
1324.0	780.9	8	4	60371	4352.3
773.8	1194.2	8	4	20697	6695.1
999.4	731.6	8	4	52551	7286.3
1105.9	733.1	8	4	35753	6153.6
608.9	1051.8	9	4	18656	8705.0
951.7	976.6	9	4	67614	4920.8
1195.8	644.0	9	4	43458	8181.2
1597.4	863.6	9	4	58720	5771.4
768.6	1353.8	9	4	20863	5820.4
1291.0	912.8	9	4	40394	7644.4
106.7	1750.9	10	4	65524	5101.7
548.1	1719.9	10	4	65661	4911.7
839.9	957.6	10	4	29050	5303.3
1259.1	967.9	10	4	40370	4332.1
1419.9	786.3	10	4	47872	5049.4
1660.0	1422.3	10	4	8215	4574.8
3.6	1980.2	10	4	48938	5959.7
553.9	1163.7	10	4	28829	6007.5
792.5	1291.7	11	4	62577	6708.1
1381.6	997.4	11	4	40949	6191.3
776.3	1067.8	11	4	29914	5063.2
1283.0	994.8	11	4	44911	5216.1
1302.8	941.7	11	4	9405	5885.5
1388.3	1073.1	12	4	57450	5407.0
1424.2	1094.6	12	4	65437	5502.8
790.5	1099.5	13	4	30378	8702.3
1355.1	610.6	13	4	56717	7437.1
1089.6	1333.4	14	4	68658	11325.5
708.1	992.7	14	4	66620	4641.9
353.0	919.2	14	4	70081	6061.2
822.8	1097.8	15	4	31104	4972.5
1396.0	943.1	15	4	46881	5392.9
417.5	1010.1	4	5	114418	8427.0
461.3	932.0	4	5	59091	6340.1
647.9	508.4	4	5	139731	6016.5
885.5	490.1	4	5	133123	11859.5
1168.2	1527.2	4	5	87731	11611.4
1468.4	589.2	4	5	96927	8534.0
1511.3	1128.7	4	5	125945	5763.9
1700.4	566.3	4	5	105580	13199.0
1801.4	829.0	4	5	106789	6424.1
445.5	885.0	4	5	63888	6267.1
1003.5	1399.6	4	5	82675	4571.0
1099.0	1631.9	4	5	74106	4534.6
1322.9	516.1	4	5	92920	7195.0
1963.8	691.6	4	5	144259	4913.8
749.0	490.0	5	5	118120	18655.4
1773.9	527.1	5	5	106585	9211.5
279.9	462.4	5	5	112436	6033.6
340.0	503.4	5	5	4464	7516.8
504.9	623.7	5	5	63415	7307.7
574.9	529.7	5	5	66893	4432.1
999.0	1596.4	5	5	73543	5274.5
1178.9	1632.7	5	5	88702	11402.0
1371.3	587.5	5	5	93375	6597.4
1382.2	588.6	5	5	124148	6780.0
1452.0	767.6	5	5	97242	5036.7
1458.1	623.0	5	5	125520	7241.1
1709.4	891.5	5	5	105776	5109.1
1835.8	474.6	5	5	107924	5322.5
1854.2	578.2	5	5	129634	4792.6
345.9	593.5	5	5	113706	6356.7
890.3	1579.3	5	5	73807	8887.5
1098.7	1620.1	5	5	74647	4155.8
1281.0	691.4	5	5	90403	8616.0
1602.2	850.6	5	5	100565	4641.8
167.2	137.7	6	5	110148	9224.9
283.7	208.0	6	5	111951	6320.1
309.3	406.6	6	5	149519	7353.1
320.9	679.3	6	5	55958	6159.3
321.2	910.5	6	5	59405	5287.0
379.4	231.1	6	5	113980	8079.3
419.6	645.0	6	5	65197	6051.8
872.1	1585.7	6	5	74330	8195.0
1044.2	43.4	6	5	135010	8397.3
1054.3	1428.4	6	5	73583	3898.3
1090.1	1742.1	6	5	74639	6375.6
1190.0	713.1	6	5	89054	6166.9
1208.2	1650.1	6	5	74729	6407.6
1329.9	554.3	6	5	94218	4686.3
1410.1	536.6	6	5	124556	5114.2
1483.8	1750.3	6	5	125506	5978.3
1505.3	479.0	6	5	125657	7699.0
1642.3	731.3	6	5	102186	6595.8
1719.1	847.0	6	5	137422	4504.6
1751.7	759.7	6	5	106142	7821.2
1900.7	662.6	6	5	103832	5796.8
99.9	832.9	6	5	59485	5593.3
131.4	245.9	6	5	109741	7862.2
305.4	356.7	6	5	54522	6606.7
340.0	541.4	6	5	56130	5984.1
1492.4	714.6	6	5	124869	6755.6
1632.8	1490.2	6	5	101873	5721.4
1920.8	966.3	6	5	152458	5246.8
106.5	861.3	7	5	59274	5370.8
137.2	411.0	7	5	110064	10256.0
279.1	357.7	7	5	54567	7799.6
371.1	484.6	7	5	112643	7704.6
423.1	246.5	7	5	132385	5626.7
486.6	367.4	7	5	115395	6965.7
502.2	439.7	7	5	112674	4487.0
563.1	399.8	7	5	66985	7377.8
568.3	597.3	7	5	116198	4776.2
822.4	1520.7	7	5	133085	5991.0
1035.4	1765.3	7	5	74558	6052.4
1069.5	1604.3	7	5	75146	5961.0
1151.1	1057.8	7	5	8821	8493.8
1174.5	492.2	7	5	146806	6489.8
1205.9	709.0	7	5	89287	10440.8
1453.0	522.3	7	5	96848	5268.6
1531.5	536.0	7	5	9195	6028.0
1554.0	513.6	7	5	136362	5894.0
1557.8	695.0	7	5	100021	6062.7
1563.6	752.4	7	5	156567	7846.0
1714.7	721.4	7	5	105817	4264.2
1843.1	940.4	7	5	144004	4404.3
1928.1	692.5	7	5	103965	5245.0
227.8	294.3	7	5	54610	5884.3
283.9	822.1	7	5	111787	6855.3
311.0	592.0	7	5	56273	6922.8
1082.9	1719.2	7	5	75174	6173.8
1220.0	619.7	7	5	93538	4229.1
1879.8	844.3	7	5	131045	6845.0
469.5	829.3	8	5	63991	9066.6
170.3	432.4	8	5	56161	6594.0
267.1	904.4	8	5	59816	6799.2
304.2	893.9	8	5	59826	4722.7
414.4	659.4	8	5	65327	5553.7
582.7	537.5	8	5	117122	9817.4
616.3	358.2	8	5	116832	5147.6
840.4	1704.5	8	5	75406	8721.4
979.3	1397.5	8	5	72153	5264.0
1248.2	913.6	8	5	85851	7561.3
1419.8	570.0	8	5	135915	5769.1
1633.2	477.8	8	5	137119	6583.9
1664.3	205.7	8	5	11729	6707.0
1713.4	637.6	8	5	103910	11588.5
278.2	633.6	8	5	56402	8372.5
758.6	1493.5	8	5	75952	8409.6
1240.5	708.2	8	5	12471	4912.3
1525.9	1061.9	8	5	156431	5507.8
1607.1	445.3	8	5	128429	10286.4
1727.9	496.8	8	5	128474	7508.7
1792.0	1133.6	8	5	143849	5712.1
1266.7	903.3	9	5	86008	10717.6
155.7	753.2	9	5	110393	6088.2
228.6	811.4	9	5	60029	5308.8
329.2	609.0	9	5	65384	5454.4
1332.2	772.9	9	5	92330	5600.4
1646.8	902.9	9	5	151907	6293.1
1712.2	1025.2	9	5	105878	7734.5
1797.0	556.2	9	5	129718	4975.2
158.7	464.5	9	5	13035	8186.1
202.0	918.0	9	5	60247	4754.9
321.9	647.2	9	5	162397	5690.6
484.4	757.8	9	5	66499	5665.0
1258.7	592.8	9	5	12483	5149.0
1886.1	1332.3	9	5	144104	5327.8
214.0	578.0	10	5	153624	6729.0
255.9	365.5	10	5	54738	7154.4
294.4	457.2	10	5	112815	6492.9
308.0	787.9	10	5	58442	9985.3
356.1	755.5	10	5	62502	6575.5
378.6	767.4	10	5	13164	6518.3
465.8	831.2	10	5	64387	6771.6
556.7	473.2	10	5	115728	5488.9
943.2	1733.9	10	5	76115	8942.1
1016.8	1714.7	10	5	76227	6911.9
1036.5	1693.3	10	5	76825	5474.2
1042.8	1581.9	10	5	76267	6034.0
1240.1	699.5	10	5	135435	6309.0
1558.8	520.6	10	5	126265	6499.3
1718.4	986.5	10	5	14029	6868.4
471.3	625.2	10	5	139333	5503.3
111.7	393.5	11	5	144705	7116.2
121.3	527.8	11	5	144796	5503.0
234.1	370.6	11	5	54733	6872.8
250.5	499.7	11	5	56714	5078.6
391.3	500.3	11	5	114589	5964.4
486.1	836.0	11	5	64492	5259.2
1457.0	625.6	11	5	125541	4867.3
1715.6	1123.7	11	5	143487	5899.3
643.4	415.0	11	5	117481	8610.4
894.6	1052.4	11	5	71168	8851.8
1070.0	1662.2	11	5	77456	5203.3
314.7	989.9	12	5	153732	4803.4
481.3	683.0	12	5	65646	6625.0
1197.3	503.2	12	5	121516	6223.3
1286.8	1546.3	12	5	78676	6085.9
261.2	880.3	13	5	16904	7823.3
1275.4	1589.0	13	5	78144	7839.0
1664.7	846.9	13	5	156916	5959.1
1861.0	896.6	13	5	130635	6170.3
1544.4	943.0	14	5	142892	8877.3
1195.9	599.4	15	5	167618	5609.1
246.2	923.5	16	5	61692	10781.9
1314.6	590.0	16	5	179355	6928.6
1580.2	855.9	16	5	180167	7039.8
1803.8	1111.3	16	5	143886	6952.1
1494.0	516.1	17	5	136245	5671.7
1504.0	843.4	17	5	99407	5782.2
1496.8	866.7	18	5	189414	6287.7
1811.7	960.7	18	5	173444	5220.5
1886.5	694.0	21	5	169360	7796.1
1851.2	674.6	21	5	169275	5956.3
1723.7	1359.5	25	5	204240	9194.1
