## Supplementary material for "Unified nonparametric analysis of single-molecule spatial omics data using probabilistic indices": Data used in the analysis from already existing publications: nosZ_merged_spots.txt

spot_coord_i	spot_coord_j	spot_coord_z	spots_fov	spots_cell_id	spot_intensity
1623.1	1773.2	3	1	635	7925.6
57.3	615.8	3	1	755	2782.8
67.5	1125.6	3	1	33735	3477.3
75.0	1012.3	3	1	793	2420.0
93.7	1590.5	3	1	843	2804.6
139.6	594.4	3	1	965	5198.3
156.3	1318.7	3	1	993	3509.7
196.0	874.4	3	1	1121	2657.0
198.8	890.9	3	1	1127	5031.3
223.1	635.7	3	1	1164	2520.4
243.9	1486.2	3	1	1188	3255.2
262.9	1838.1	3	1	1225	3682.9
270.0	2025.6	3	1	1238	4764.7
275.5	2001.0	3	1	1246	3787.0
290.8	1829.2	3	1	1272	3217.3
302.7	544.9	3	1	1282	3818.1
361.4	1886.6	3	1	1386	3006.6
429.5	839.5	3	1	1587	4728.4
430.2	1381.3	3	1	1590	2873.8
443.3	806.4	3	1	1606	4388.5
463.3	725.4	3	1	1628	3341.0
470.5	657.1	3	1	1630	4100.9
499.3	881.3	3	1	1695	4126.7
515.3	1594.6	3	1	1713	3996.9
526.7	380.0	3	1	1739	4787.7
558.0	1297.8	3	1	26	5452.0
568.2	2044.5	3	1	1831	4194.9
575.6	2043.2	3	1	1846	6495.7
586.9	390.0	3	1	1885	1877.3
587.5	1674.5	3	1	1883	2332.3
635.1	344.0	3	1	1979	2308.5
648.6	538.8	3	1	1998	4288.5
659.8	663.7	3	1	38	2658.7
686.4	1778.9	3	1	2099	3856.5
703.4	1503.7	3	1	2128	4289.8
708.0	521.4	3	1	2129	5351.3
709.1	1020.1	3	1	11356	1881.9
728.1	1350.4	3	1	2177	3951.1
758.0	1317.2	3	1	12730	4782.1
786.5	635.1	3	1	12886	2791.8
850.0	1539.3	3	1	2420	4621.3
851.6	1206.7	3	1	15038	5588.3
875.9	986.0	3	1	15451	3612.6
886.8	1326.8	3	1	16353	3148.9
894.4	1389.3	3	1	2474	5805.1
894.4	1519.1	3	1	34732	3147.1
907.8	1432.3	3	1	29133	2929.7
913.3	1282.8	3	1	14723	2868.5
913.0	239.8	3	1	2510	7726.0
940.2	2024.5	3	1	2577	4922.2
948.8	880.6	3	1	29974	2558.7
982.6	110.6	3	1	2616	4655.2
1015.7	1418.3	3	1	16504	2505.0
1028.1	1712.9	3	1	2729	3669.3
1032.7	1751.0	3	1	2724	3540.1
1101.1	657.4	3	1	37998	2641.5
1103.2	1040.8	3	1	31354	3768.2
1121.8	1749.0	3	1	437	5150.1
1126.3	1417.6	3	1	16044	3683.3
1158.8	1981.4	3	1	470	4861.6
1170.9	1243.5	3	1	16663	3325.0
1182.7	1167.4	3	1	31956	5130.2
1201.2	1158.6	3	1	32302	5336.7
1208.1	1173.4	3	1	32331	2971.6
1230.2	1171.9	3	1	513	1932.2
1258.3	1588.4	3	1	3032	3568.1
1307.8	13.5	3	1	37186	2985.8
1314.5	565.5	3	1	3141	4054.2
1327.4	99.2	3	1	3170	5748.5
1334.8	1347.6	3	1	3172	2982.7
1373.2	501.8	3	1	5084	2182.7
1424.8	1534.8	3	1	3319	4112.1
1432.4	1933.4	3	1	3327	4296.5
1449.3	302.2	3	1	3359	2982.1
1474.4	702.2	3	1	3393	3081.5
1490.7	824.2	3	1	3397	2968.8
1542.6	452.1	3	1	3448	11423.0
1545.5	1737.0	3	1	3459	6096.2
1640.8	640.0	3	1	3609	7455.6
1668.3	1100.0	3	1	3659	3791.3
1807.6	1628.8	3	1	3938	3705.1
1850.2	731.9	3	1	4032	2932.2
1867.6	1340.2	3	1	4073	2863.5
1912.1	1321.4	3	1	4166	2944.3
2004.0	1252.0	3	1	4347	2856.8
2017.9	508.6	3	1	4385	3209.6
2044.9	1325.6	3	1	4435	2759.2
791.1	1304.3	3	1	12970	4779.5
987.5	192.6	3	1	2620	6882.3
1003.2	1412.7	3	1	17086	3117.3
1092.7	1472.6	3	1	36645	6877.3
1108.8	1310.1	3	1	17333	6207.7
1160.3	2001.0	3	1	31911	4985.5
1243.2	1130.1	3	1	12157	5523.7
1109.6	62.4	4	1	4976	5035.1
77.6	1117.1	4	1	804	3494.0
92.3	646.0	4	1	4477	5551.6
167.6	414.4	4	1	1049	3606.6
428.9	429.5	4	1	33833	3364.4
524.9	381.3	4	1	1739	5031.5
579.5	561.0	4	1	1850	2652.9
599.0	1960.6	4	1	1905	4105.3
608.9	894.4	4	1	4677	6729.9
621.0	143.7	4	1	1954	3118.7
734.2	234.7	4	1	2193	4394.4
958.6	483.1	4	1	29987	3919.5
988.0	263.0	4	1	2636	3383.7
1351.6	742.1	4	1	3213	3287.7
1420.5	1867.8	4	1	3311	3942.0
1444.7	1932.5	4	1	3348	3913.7
1594.2	1577.1	4	1	3527	4229.1
1637.2	574.7	4	1	3601	3567.1
1704.4	263.3	4	1	3742	3817.6
1956.0	1965.1	4	1	37416	3968.5
827.1	665.1	5	1	13698	2971.3
889.0	1022.9	5	1	17801	5735.4
1107.4	1519.0	5	1	36696	3284.7
1462.5	1027.0	5	1	37286	6702.4
871.4	744.6	5	1	35070	2482.9
1111.6	1505.5	5	1	19236	5683.8
1121.6	1004.1	5	1	19268	3731.4
1145.2	1480.2	5	1	19324	3004.2
1291.9	945.4	5	1	19478	3997.9
787.6	1186.0	7	1	13001	3099.0
857.0	1021.9	7	1	18666	3416.5
950.1	1078.9	7	1	38450	3237.3
1307.2	1074.1	7	1	33015	2968.2
467.7	1168.3	8	1	6239	2982.6
593.7	160.4	8	1	6250	4141.3
1050.4	1178.1	8	1	21977	2116.3
922.2	1391.1	9	1	28929	5162.4
896.1	289.2	10	1	39803	3060.6
939.9	1061.8	10	1	29059	2912.4
990.7	924.8	10	1	41390	2727.9
857.5	1247.4	11	1	23377	2968.7
1415.9	1276.9	12	1	8644	2947.0
674.6	506.4	12	1	8704	3132.4
66.0	1577.3	13	1	8294	4296.8
978.3	1091.6	13	1	40908	2509.2
1330.2	1033.7	14	1	41116	2658.6
1118.8	1447.4	17	1	43407	3957.4
985.2	800.2	20	1	43579	5754.4
1613.4	1160.3	3	4	2435	6148.6
172.8	1930.0	3	4	714	3449.3
321.8	677.0	3	4	844	6644.7
370.9	778.1	3	4	893	3786.7
630.9	532.3	3	4	1134	3217.3
651.8	1721.2	3	4	1157	5853.3
782.3	934.2	3	4	1327	6794.6
784.1	1081.8	3	4	24374	3753.0
792.4	1092.8	3	4	24430	2746.5
927.1	1837.6	3	4	1523	4243.9
1027.6	1146.0	3	4	26007	3677.1
1078.7	1806.3	3	4	53667	3394.4
1123.4	434.3	3	4	53914	2663.4
1134.8	1235.9	3	4	36452	1586.9
1247.3	987.5	3	4	44783	2347.8
1353.4	1016.7	3	4	56999	4490.5
1369.2	828.1	3	4	2163	2364.4
1381.4	898.3	3	4	2177	6352.1
1416.1	484.7	3	4	2207	2446.2
1435.2	1375.5	3	4	2221	3984.6
1494.3	226.9	3	4	2294	5969.2
1546.7	1113.2	3	4	58581	5247.9
1629.1	1778.5	3	4	2460	2330.9
1991.3	1348.2	3	4	2861	5388.4
2040.9	1659.4	3	4	2904	2738.0
469.1	1481.0	3	4	16806	2367.6
801.8	1395.5	3	4	24518	2836.8
804.2	1328.7	3	4	24507	3882.0
828.7	1067.8	3	4	26234	4175.2
1083.2	1379.7	3	4	53705	1948.3
1443.5	896.0	3	4	47064	2882.3
1682.9	1062.7	3	4	60664	5379.6
52.2	1357.3	4	4	609	2773.4
258.2	204.1	4	4	3102	5083.8
293.4	1326.7	4	4	3114	3041.5
611.1	922.5	4	4	50576	5426.9
672.1	1042.5	4	4	19113	2633.7
786.9	931.0	4	4	26204	5167.9
830.0	1325.0	4	4	3475	3732.9
858.9	2033.0	4	4	1444	4146.5
871.4	133.3	4	4	1453	5974.2
1102.1	944.8	4	4	36375	2748.1
1159.6	699.7	4	4	54234	3619.2
1175.2	432.5	4	4	54065	3358.3
1181.4	1126.9	4	4	38914	1816.7
1208.1	535.0	4	4	1921	3699.5
1355.0	1044.9	4	4	57039	3729.1
1508.9	179.8	4	4	3933	2716.0
1608.5	656.3	4	4	2432	2863.4
1760.8	1658.9	4	4	2636	7832.8
1775.5	1962.2	4	4	2647	4197.6
1790.2	1675.9	4	4	2667	3135.7
1901.7	1347.7	4	4	58913	4250.2
1905.8	1359.7	4	4	58921	2380.8
2041.6	1949.0	4	4	2910	3314.5
2042.0	694.3	4	4	2906	4738.7
154.5	1514.2	4	4	4177	3467.6
295.8	1772.5	4	4	49933	4427.6
320.4	883.7	4	4	50205	3423.8
620.0	1120.8	4	4	26507	2549.0
665.8	998.9	4	4	26553	2037.8
804.5	1174.3	4	4	24604	2213.2
817.6	1084.0	4	4	26647	3545.9
967.7	670.1	4	4	52401	3955.1
1821.6	929.9	4	4	58884	5075.3
122.3	666.2	5	4	3007	5582.3
7.3	2014.2	5	4	49083	3598.4
698.4	905.4	5	4	26575	4204.2
705.3	1082.1	5	4	50923	2962.1
805.4	1375.9	5	4	51232	2304.2
1185.9	1203.3	5	4	64273	2206.4
1304.4	753.0	5	4	60280	4196.2
1337.7	661.9	5	4	56448	3177.2
432.2	681.7	5	4	59228	4704.4
870.7	1092.8	5	4	26719	2117.9
802.9	938.3	6	4	27101	2502.4
988.2	631.5	6	4	62841	8221.0
1552.1	888.1	6	4	5512	4132.1
227.6	1753.9	6	4	15393	2461.5
975.1	1015.3	6	4	59845	5688.5
819.5	1321.1	7	4	51281	2082.1
967.3	1365.6	7	4	62832	2391.9
1166.0	1144.0	7	4	39714	2182.8
1236.9	920.7	7	4	6050	2047.1
1446.6	1039.5	7	4	64558	2933.8
858.8	918.6	8	4	28134	3189.6
776.2	375.9	9	4	7132	2536.4
1491.5	993.6	9	4	65468	2919.4
644.1	1202.0	9	4	28896	3522.4
570.0	1055.3	9	4	28833	4653.4
1015.3	797.6	9	4	33970	2846.4
1277.9	660.3	10	4	43857	3393.4
981.6	1427.1	10	4	22937	3310.9
1124.3	981.5	11	4	40736	2341.7
1184.9	1139.3	11	4	65228	2142.8
768.9	912.9	11	4	29909	2858.0
70.2	1474.4	12	4	8932	2930.8
574.1	1300.1	12	4	18444	2640.4
1159.6	1002.9	12	4	40775	1711.8
1240.5	979.7	12	4	41114	3399.2
308.5	1595.8	13	4	15815	2749.0
711.5	998.4	13	4	66619	2509.3
820.2	1155.2	13	4	24642	2508.5
832.8	1106.2	13	4	30413	3167.6
977.6	397.2	13	4	9217	4551.9
622.0	1024.8	15	4	71063	2515.5
783.2	1134.7	15	4	11009	2911.1
1685.5	1616.7	15	4	11303	3427.8
1538.0	849.5	15	4	48552	2394.3
1848.3	1140.4	17	4	12282	3107.3
1521.8	825.9	18	4	48595	2845.1
1815.0	777.8	19	4	13144	2825.5
54.8	1210.8	4	5	3900	4045.8
112.1	992.0	4	5	4027	4309.6
114.2	1096.4	4	5	4045	2524.7
128.5	1106.3	4	5	4079	4045.6
180.6	1057.0	4	5	4207	3254.9
236.4	632.5	4	5	55456	2791.8
430.6	1366.8	4	5	4578	3260.2
468.2	1498.3	4	5	4640	5399.9
514.0	1336.6	4	5	4695	4186.2
522.0	936.8	4	5	4698	2895.3
686.3	1718.9	4	5	4940	3242.8
720.9	1087.5	4	5	163	3439.3
798.9	1397.3	4	5	68907	2232.2
830.0	845.6	4	5	240	5587.4
844.8	1415.5	4	5	69039	7925.4
871.4	1418.4	4	5	73421	3446.7
965.8	1674.1	4	5	118960	2492.6
969.6	1688.3	4	5	73519	3353.7
1207.2	636.3	4	5	902	2952.3
1249.4	1568.0	4	5	1050	3852.7
1348.5	1655.3	4	5	5650	3655.2
1366.7	397.6	4	5	124039	4023.5
1419.9	522.1	4	5	96837	1552.8
1453.4	322.8	4	5	97239	2288.6
1464.6	443.8	4	5	97425	4331.6
1558.4	636.5	4	5	100194	4120.9
1720.0	480.6	4	5	128102	3416.9
1873.7	1992.1	4	5	130902	4672.0
1900.3	655.8	4	5	108342	4614.9
2034.5	1493.8	4	5	6697	2940.5
232.4	998.1	4	5	4332	5061.5
249.3	1498.0	4	5	111619	3654.2
732.7	1368.4	4	5	118099	3933.9
924.2	1511.7	4	5	73859	2171.0
955.4	1113.6	4	5	72423	5467.2
968.6	516.2	4	5	72572	1832.4
1000.8	1704.7	4	5	73958	3941.9
1013.8	1200.1	4	5	82760	2557.4
1456.8	2030.0	4	5	7702	3422.7
1830.7	688.0	4	5	107579	3046.7
14.1	1654.3	5	5	3821	5165.3
131.3	839.0	5	5	6819	5176.5
209.0	429.6	5	5	55772	6192.3
227.4	763.2	5	5	55440	2427.5
229.8	447.8	5	5	55778	2496.4
257.2	131.8	5	5	6909	2700.7
292.1	620.9	5	5	55817	1869.3
339.8	690.9	5	5	4465	4559.4
381.3	1010.7	5	5	114104	3387.9
482.1	870.4	5	5	63917	3668.9
547.3	1110.7	5	5	66582	2874.5
595.7	1087.4	5	5	4817	1919.4
614.7	5.5	5	5	4845	2090.1
691.9	1964.6	5	5	117922	4021.2
1821.6	1639.5	5	5	6481	3854.4
1895.5	924.3	5	5	152407	3282.2
1916.8	568.5	5	5	6593	2638.6
282.5	503.9	5	5	58311	6248.8
327.3	929.9	5	5	59406	5094.7
417.8	588.6	5	5	114227	3503.1
518.6	824.2	5	5	64017	3100.6
539.3	764.1	6	5	132752	9602.0
1223.8	1871.5	6	5	122536	2498.0
1458.4	936.4	6	5	97507	3910.4
1533.2	514.7	6	5	99539	5021.7
1743.8	1938.5	6	5	143582	3931.3
1316.2	559.9	6	5	147167	3123.1
1467.5	474.9	6	5	10371	3212.1
105.2	188.9	7	5	131563	2577.2
257.1	864.6	7	5	55505	2246.0
1172.5	541.0	7	5	88448	2867.8
1574.4	1652.2	7	5	100784	3489.8
885.5	861.7	8	5	140339	3055.1
929.1	1442.2	8	5	118690	4450.9
1448.5	535.4	8	5	147544	4532.9
1600.2	1658.8	8	5	126447	5274.2
1866.2	908.2	8	5	130618	3091.9
556.3	483.4	8	5	115705	3513.9
1218.9	1867.6	8	5	122578	2183.3
1498.7	546.1	8	5	136223	1847.9
1951.1	575.4	8	5	138437	3316.2
110.5	310.3	9	5	131550	2878.5
362.2	866.1	9	5	60112	2760.7
1154.7	558.6	9	5	119725	4897.8
1388.2	538.0	9	5	135823	3883.6
1536.7	879.3	9	5	136693	2912.0
267.7	634.8	9	5	56551	2260.5
793.1	1373.0	9	5	163283	2471.8
947.2	1390.9	9	5	72221	2400.9
954.7	1041.7	9	5	72638	3189.8
1736.7	691.7	9	5	104150	2538.4
1157.8	665.2	10	5	87879	3797.6
214.2	973.7	10	5	131869	3763.6
235.3	222.4	10	5	157812	2229.4
391.5	964.1	10	5	60126	2562.4
770.3	1580.3	10	5	76541	2799.7
1292.0	1633.4	10	5	150794	2171.0
1486.1	788.7	10	5	160581	4859.5
1831.7	558.7	10	5	148509	4382.0
1200.1	820.0	10	5	86243	3693.8
1243.9	809.2	10	5	13647	5340.5
1233.5	775.0	11	5	89501	3627.8
1409.3	505.6	11	5	124586	4251.8
96.0	952.3	11	5	60410	3233.4
129.7	188.3	11	5	131590	3322.0
293.2	886.0	11	5	60576	3840.0
651.1	453.6	11	5	117490	1972.1
763.6	1449.8	11	5	68743	9094.6
686.2	1251.6	12	5	68297	3772.3
168.5	1111.0	12	5	15558	2286.7
537.7	412.1	12	5	115765	2908.4
706.3	1374.4	12	5	68076	4057.6
1667.8	902.7	12	5	103005	4089.8
2024.2	1126.2	12	5	165999	2317.7
487.7	972.3	12	5	145414	3174.7
852.4	959.0	12	5	159469	4008.9
1630.6	606.6	12	5	101248	4740.5
1526.9	643.6	13	5	16445	4955.6
1763.0	1797.8	13	5	16645	5642.4
132.5	1887.0	13	5	16823	3667.4
545.8	368.1	13	5	115036	3216.7
1137.8	1755.9	13	5	78541	1974.5
1381.5	709.9	13	5	168010	3074.9
1417.0	809.4	13	5	160469	2421.1
1744.8	1210.8	13	5	157073	2928.7
2002.5	686.0	13	5	104486	3688.0
2005.2	759.1	13	5	104613	3763.6
1438.3	1710.9	13	5	168136	2638.2
60.9	269.1	14	5	166040	3499.8
1035.8	1603.9	14	5	78444	2448.0
1502.2	380.1	14	5	17863	2315.1
1721.3	768.5	14	5	19399	2717.8
586.1	719.2	14	5	145600	2705.1
1194.9	1837.8	15	5	122091	3026.3
1496.1	524.4	15	5	136240	2412.8
192.2	1971.1	15	5	21090	2261.6
1373.0	837.0	16	5	171907	1770.3
338.9	1147.0	16	5	181593	4102.0
1815.9	973.3	17	5	106966	2100.2
1902.6	1002.9	17	5	152877	2252.0
2009.0	527.2	17	5	22266	2999.2
100.2	705.8	18	5	153442	2674.2
166.9	593.7	18	5	144952	1909.5
584.2	593.4	18	5	188083	1969.3
1273.9	746.6	18	5	123238	1856.4
1734.9	853.6	18	5	180600	2234.0
1305.2	1707.9	18	5	80580	2324.2
1717.0	1004.8	18	5	180541	3003.3
1673.1	117.3	19	5	193606	2623.4
1811.0	519.2	19	5	26613	2445.8
1402.2	643.0	20	5	189249	2380.2
656.2	786.9	21	5	201977	2483.0
1576.0	1091.3	24	5	206776	1979.2
1540.1	836.7	24	5	34476	2198.2
1896.9	1182.1	25	5	213272	2196.4
1790.9	1123.8	28	5	148784	2099.2
