## Supplementary material for "Unified nonparametric analysis of single-molecule spatial omics data using probabilistic indices": Data used in the analysis from already existing publications: pcrD_merged_spots.txt

spot_coord_i	spot_coord_j	spot_coord_z	spots_fov	spots_cell_id	spot_intensity
1229.4	1262.3	2	1	32552	2336.0
1213.0	1318.1	3	1	16683	6247.6
1180.4	1460.4	3	1	2948	3253.1
853.6	1061.1	4	1	17742	3166.3
868.4	392.7	5	1	34700	1860.1
1061.4	1082.1	7	1	21044	2508.2
1180.9	1044.7	9	1	32250	2163.3
720.9	1004.4	10	1	11539	2685.5
901.8	524.0	11	1	35891	2499.6
970.3	967.4	11	1	22687	2084.5
1054.2	1268.0	12	1	23804	4217.2
1376.8	405.7	15	1	9697	3566.8
978.8	1114.5	16	1	27074	3774.2
1421.2	923.8	3	4	47004	7747.3
1055.2	533.7	3	4	34646	8527.4
1154.4	913.0	3	4	38702	1687.5
1320.0	499.0	3	4	56260	2156.4
1355.3	937.2	3	4	2150	2193.4
1383.0	889.6	3	4	46999	1650.1
1003.4	782.1	3	4	33659	2208.8
425.3	1605.6	4	4	16297	2476.0
566.4	1432.0	4	4	17590	3726.4
953.9	1169.6	4	4	25973	3407.9
991.7	1016.4	4	4	33910	2964.9
1100.2	938.6	4	4	36380	2574.8
532.4	1421.2	5	4	16950	3474.1
850.4	876.2	5	4	4459	3077.5
854.1	1354.7	5	4	25200	2113.4
1155.1	1031.5	5	4	39126	2428.7
1174.0	615.7	5	4	42795	2413.2
432.1	681.7	5	4	59228	4438.2
694.8	1498.0	5	4	62484	4610.6
1617.9	883.1	5	4	58710	1905.7
1372.5	1113.2	6	4	56624	5322.3
624.8	1229.3	6	4	5021	3193.3
1076.8	497.9	6	4	53537	2347.9
1232.2	892.9	7	4	39497	2466.3
1159.7	1498.4	7	4	63010	3032.8
1356.9	737.7	7	4	46020	2675.6
758.3	979.6	8	4	61480	2363.1
770.7	1248.5	8	4	24227	2431.4
1589.3	957.5	8	4	58467	3422.4
776.6	1135.3	9	4	51121	3787.9
1176.4	895.7	9	4	40258	1934.6
763.0	1162.9	9	4	20859	3658.3
986.2	751.4	9	4	33702	6826.6
763.7	979.5	10	4	7126	2468.5
771.3	949.4	11	4	29454	2845.7
1113.8	713.0	11	4	43895	2928.9
1085.5	1611.4	12	4	9285	2855.3
1391.0	948.1	12	4	8820	1892.5
984.2	1389.5	16	4	23605	2932.6
1508.7	818.7	16	4	48521	2759.9
1059.1	1016.4	4	5	119335	2847.6
1200.3	1585.7	4	5	74182	4819.8
423.7	864.9	5	5	59246	2517.9
744.9	1514.4	5	5	73385	4874.8
1294.8	528.4	5	5	123284	3381.3
1645.5	584.1	5	5	103647	2128.0
1713.5	374.3	5	5	129139	2345.2
1306.8	473.7	5	5	92298	4523.5
1176.3	1709.2	6	5	74171	2974.2
1464.9	488.0	6	5	9104	2576.7
1488.6	917.3	6	5	98325	3795.3
1547.5	639.4	6	5	99518	2432.6
1838.2	1499.6	6	5	137812	2280.5
142.9	297.0	6	5	54480	2816.4
682.7	1396.7	6	5	67522	5469.3
335.6	536.7	7	5	56130	2721.5
387.8	951.8	7	5	59657	4400.1
927.1	508.2	7	5	134642	3083.7
1057.0	631.2	7	5	141161	3336.6
2000.2	753.2	7	5	103992	2446.8
162.4	901.4	8	5	59733	2385.3
218.4	327.7	8	5	149387	2332.6
283.7	429.2	8	5	112619	2766.4
497.6	451.3	8	5	145434	3782.9
883.0	423.8	8	5	133349	3575.2
1043.5	1359.0	8	5	72159	2585.4
1525.2	779.8	8	5	99096	5725.2
504.6	446.0	8	5	112806	2869.2
1208.1	1623.6	8	5	88799	3432.1
295.2	260.1	9	5	110762	3767.5
397.8	490.4	9	5	114561	4098.9
791.5	498.4	9	5	150145	3362.7
1011.1	701.4	9	5	82202	2610.3
1148.2	734.1	9	5	88228	2077.2
1310.4	543.4	9	5	92005	2493.0
620.5	1192.6	9	5	67387	3166.5
1337.8	929.4	9	5	151048	2845.4
1403.3	562.6	9	5	151155	2209.4
1826.8	704.3	9	5	107633	2940.1
231.4	655.1	10	5	153635	2420.4
301.7	882.4	10	5	60086	5405.0
1435.4	754.1	10	5	96782	2827.6
1671.5	1083.0	10	5	143314	4014.1
279.7	891.6	10	5	60572	146695.4
227.2	984.3	10	5	131894	2457.6
292.6	886.4	10	5	60576	12689.5
1047.4	644.9	10	5	141175	2333.8
1168.9	737.7	10	5	88261	1977.5
1169.8	755.1	10	5	14882	2046.5
293.6	886.5	11	5	60576	29123.9
381.0	314.4	11	5	132315	3613.9
1316.1	1321.5	11	5	135644	3766.0
304.1	881.6	12	5	60830	55777.9
64.2	276.2	12	5	109199	2630.9
171.0	814.1	12	5	145036	4217.3
483.9	881.9	12	5	64581	2737.3
1731.3	721.0	12	5	129341	2100.5
1258.7	874.7	12	5	86494	2249.6
140.9	685.2	13	5	157586	3429.2
1784.8	1224.4	13	5	18115	4559.6
1812.8	1003.2	13	5	169164	2847.5
1553.3	568.9	13	5	99864	3200.8
617.5	1075.2	14	5	154604	1984.5
950.4	1528.0	14	5	78325	4550.7
1700.6	1176.1	14	5	176735	2717.5
355.7	531.0	15	5	19819	3326.3
1657.6	781.8	15	5	176584	2758.3
1985.0	774.9	15	5	131291	2083.6
1208.1	541.5	16	5	179169	2419.8
1558.7	998.8	16	5	160913	2265.4
1757.1	726.1	17	5	129375	2539.7
57.0	320.1	17	5	54156	3701.1
85.6	898.5	18	5	61772	2124.6
928.2	1613.3	19	5	150407	2998.6
1850.1	824.2	19	5	107276	2515.4
1725.7	954.4	22	5	173243	2525.1
591.4	513.1	23	5	178478	3128.1
1369.7	1070.7	24	5	31859	2564.0
1433.8	930.8	24	5	209371	1831.2
1319.8	1765.7	25	5	35587	3088.2
1552.1	917.9	29	5	41165	2237.1
