## Supplementary material for "Unified nonparametric analysis of single-molecule spatial omics data using probabilistic indices": Data used in the analysis from already existing publications: pilY1_merged_spots.txt

spot_coord_i	spot_coord_j	spot_coord_z	spots_fov	spots_cell_id	spot_intensity
1069.0	1147.1	2	1	15903	2328.7
1095.9	1244.7	3	1	31399	1513.5
1025.6	1215.2	3	1	17141	2575.3
1224.2	767.8	3	4	447	1715.9
431.9	681.8	5	4	59228	4409.2
186.0	851.2	7	5	59554	2595.5
893.7	1756.7	8	5	75461	2319.9
1797.2	835.0	8	5	53929	1937.5
115.4	194.9	9	5	131573	2033.3
270.1	842.8	9	5	111654	2292.3
1862.0	807.5	24	5	204672	10697.0
