## Supplementary material for "Unified nonparametric analysis of single-molecule spatial omics data using probabilistic indices": Data used in the analysis from already existing publications: purF_merged_spots.txt

spot_coord_i	spot_coord_j	spot_coord_z	spots_fov	spots_cell_id	spot_intensity
960.1	1346.0	5	1	29556	2743.5
954.4	1133.7	9	1	20765	2106.4
585.1	1398.5	3	4	17584	3702.9
686.1	1423.4	3	4	19166	3277.1
704.7	999.2	3	4	19496	3278.4
718.2	1112.1	3	4	19884	1857.3
740.1	986.3	3	4	25803	3306.8
760.0	1405.0	3	4	21500	2280.5
769.3	962.4	3	4	147	3416.6
782.7	1026.1	3	4	51177	2806.3
810.5	1043.9	3	4	25401	2097.9
814.7	875.7	3	4	1378	2740.1
814.7	894.2	3	4	25404	2789.4
826.2	1148.9	3	4	24834	1628.7
830.9	974.4	3	4	203	2167.5
861.4	1065.1	3	4	25481	3171.5
861.2	1155.2	3	4	25867	2085.7
902.7	1318.8	3	4	32655	2164.7
918.8	1290.7	3	4	33182	2601.8
921.7	1071.4	3	4	25939	3183.0
924.7	982.3	3	4	25943	2354.9
948.4	1113.7	3	4	25645	2148.0
948.2	1298.6	3	4	33350	2826.7
1012.5	786.5	3	4	52356	2253.9
1026.2	792.8	3	4	34181	2276.3
1027.8	1509.0	3	4	1650	1949.5
1048.6	918.9	3	4	356	4721.2
1079.7	760.2	3	4	53561	2334.9
1079.9	1234.6	3	4	53015	2382.5
1093.3	1152.2	3	4	35539	2740.0
1114.8	764.8	3	4	36037	2654.6
1159.1	1235.8	3	4	418	2220.8
1161.7	1107.0	3	4	38707	2082.4
1182.0	1117.9	3	4	38744	5913.4
1205.1	509.3	3	4	42381	2800.4
1232.8	472.9	3	4	54967	2122.8
1254.5	1249.3	3	4	60226	2210.2
1278.0	651.7	3	4	42593	1996.4
1373.1	834.0	3	4	46606	1659.4
1409.9	814.0	3	4	46748	2868.3
1425.5	1644.3	3	4	2215	4229.0
1580.9	910.6	3	4	46996	2135.6
1939.7	317.3	3	4	2819	2670.3
872.4	969.0	3	4	26294	2436.3
1081.4	521.6	3	4	35649	3418.1
1114.0	402.9	3	4	36033	2010.6
1231.4	1364.1	3	4	37363	4121.3
1299.5	597.1	3	4	45171	2791.1
1361.2	1055.9	3	4	57043	3450.1
939.9	1267.3	4	4	26381	2019.6
823.3	1291.2	5	4	24985	1912.5
1109.5	1232.1	5	4	53119	2403.6
432.2	681.4	5	4	59228	5199.7
686.1	1229.2	8	4	27981	1997.8
1306.8	630.8	8	4	56182	2220.3
1140.7	1293.0	9	4	53259	3083.5
914.1	934.8	9	4	65910	2509.2
1171.7	944.7	11	4	8686	1931.8
556.9	1376.0	13	4	10326	2771.7
1382.3	574.7	4	5	1548	2912.9
1436.2	531.7	4	5	97167	2697.9
899.2	1665.4	5	5	73831	2162.6
1166.7	665.6	5	5	5441	2350.5
1742.4	449.9	5	5	128177	3963.0
1766.1	507.2	5	5	129506	2649.6
1771.9	578.2	5	5	106537	2301.8
1201.9	662.9	5	5	8874	1822.6
95.4	477.7	6	5	55757	2711.1
266.8	578.4	6	5	55912	2120.2
291.4	687.8	6	5	55932	2162.4
298.2	903.4	6	5	59395	2490.2
1344.3	565.8	6	5	93504	1882.3
948.9	915.5	8	5	70089	2736.4
1306.5	539.0	8	5	91997	4656.0
1824.4	707.0	8	5	11833	1903.5
2009.1	710.2	8	5	108714	2313.8
1242.1	1525.4	8	5	89905	2515.8
1891.6	671.1	8	5	104193	2401.9
184.4	245.3	9	5	110745	2031.0
238.9	752.0	9	5	60036	1897.3
440.3	668.4	9	5	65437	2192.9
1354.4	767.4	9	5	12548	3159.9
195.2	294.6	9	5	54725	2177.0
360.7	982.8	9	5	60327	2626.8
1040.3	1551.3	9	5	76252	2469.5
335.6	747.4	10	5	149567	3391.9
508.1	701.1	10	5	132601	2142.6
848.4	1525.9	10	5	69424	2227.3
1147.1	648.9	10	5	87878	1761.6
279.7	891.3	10	5	60572	7406.4
267.2	894.6	10	5	60294	1756.8
1300.7	532.9	11	5	92013	2095.3
1467.3	924.4	11	5	97561	2327.1
1624.6	1127.5	14	5	19322	2638.4
