## Supplementary material for "Unified nonparametric analysis of single-molecule spatial omics data using probabilistic indices": Data used in the analysis from already existing publications: pvdF_merged_spots.txt

spot_coord_i	spot_coord_j	spot_coord_z	spots_fov	spots_cell_id	spot_intensity
1028.3	1569.4	3	1	30943	3869.0
178.0	890.0	4	1	1058	9626.0
514.5	1081.3	4	1	1700	4992.1
672.9	489.0	4	1	4690	3744.5
729.5	1040.4	4	1	34123	1939.9
792.0	1108.4	4	1	16295	1735.2
858.4	524.2	4	1	37629	1607.8
1103.3	1305.9	4	1	17333	1660.6
1090.7	1266.2	4	1	18228	2245.6
126.4	1241.3	5	1	33747	8463.2
383.8	424.0	5	1	33805	8438.5
389.6	1300.4	5	1	33806	5551.1
584.2	572.0	5	1	37468	11140.0
805.0	1144.9	5	1	13647	3089.3
833.8	1250.7	5	1	17713	2572.0
915.1	1223.5	5	1	38431	1471.6
1076.6	687.2	5	1	31289	1281.7
1108.3	1481.0	5	1	18298	3144.5
1269.8	1247.1	5	1	18505	2008.8
1085.0	1106.0	5	1	31370	4011.7
840.1	969.8	6	1	18640	4528.9
1067.0	941.2	6	1	19130	1835.2
1138.3	1391.6	6	1	19302	1813.2
794.8	1206.0	6	1	13005	2093.1
858.9	432.5	6	1	13966	1433.4
696.0	1010.8	7	1	12526	2130.4
801.0	959.0	7	1	19578	2189.8
1034.0	745.8	7	1	20029	1634.6
835.2	1087.3	7	1	20567	1475.5
973.6	1193.2	7	1	20819	2725.2
1068.9	937.0	7	1	39990	1729.9
1352.8	1105.8	8	1	32992	1494.0
780.5	488.6	8	1	7116	1222.6
798.2	1219.0	9	1	13013	1746.5
879.1	1058.2	10	1	20622	1349.9
954.4	1118.9	14	1	25873	1977.8
305.3	909.0	3	4	59136	12520.5
661.2	1429.2	3	4	19175	2876.4
703.2	1470.1	3	4	19383	3008.6
783.9	1056.0	3	4	25815	1927.8
786.2	941.1	3	4	25816	3298.8
809.3	642.0	3	4	1362	3064.6
933.0	1514.2	3	4	52083	2187.8
1016.5	1131.9	3	4	1632	5343.1
1183.4	535.8	3	4	1893	2291.4
1199.9	591.5	3	4	42669	2251.2
1265.2	913.1	3	4	55969	2104.8
1371.3	594.6	3	4	56688	2032.4
1406.2	392.2	3	4	2198	2878.3
1460.9	247.2	3	4	2254	5089.9
301.1	1197.8	3	4	49989	2962.2
796.5	963.8	3	4	25821	2362.0
1330.2	900.2	3	4	56319	3277.3
576.9	645.7	4	4	3281	6462.6
585.3	1056.7	4	4	26045	2273.5
599.7	1009.2	4	4	26059	1521.5
722.6	984.3	4	4	26158	1057.8
746.5	922.6	4	4	51034	2631.2
805.2	1201.8	4	4	51453	1479.9
830.3	1339.0	4	4	25044	1765.3
1219.3	595.6	4	4	42819	1481.0
1261.0	1324.0	4	4	37385	1153.2
1265.2	1292.8	4	4	55761	1479.3
1311.2	1011.1	4	4	45202	2126.9
1651.1	42.4	4	4	3993	4917.2
295.5	1665.9	4	4	50008	2483.1
302.4	1078.3	4	4	49995	5721.2
663.3	1004.9	4	4	26551	3817.0
846.9	948.1	4	4	26675	3517.0
940.9	1255.2	4	4	26813	3430.0
1429.0	858.6	4	4	57981	1975.0
33.0	1914.2	5	4	58978	1757.5
936.4	1514.0	5	4	22048	1730.5
1017.3	1961.8	5	4	52810	1935.3
1146.5	790.9	5	4	36705	2067.1
1170.4	527.9	5	4	36566	2232.2
1272.1	1308.1	5	4	37482	1724.7
1373.6	1102.0	5	4	56611	2150.5
1517.6	944.4	5	4	48018	889.7
432.5	681.6	5	4	59228	18638.6
627.1	1007.8	6	4	18721	898.0
711.9	1072.8	6	4	19639	1484.3
779.1	1088.2	6	4	5138	1133.7
1297.8	759.8	6	4	60281	1388.3
1344.5	710.2	6	4	45861	2443.1
1291.8	528.1	6	4	55897	1858.2
921.2	1274.4	7	4	27254	1873.2
1067.7	1231.5	7	4	53152	1402.5
1171.6	1022.0	7	4	39437	1270.1
1235.0	648.1	7	4	43324	2082.4
1013.3	1483.6	8	4	62875	1465.9
686.8	58.3	8	4	63767	3503.3
1311.3	795.8	9	4	60374	891.9
1370.2	936.7	9	4	40425	1414.2
174.0	1683.0	9	4	62199	2060.8
304.8	1441.7	9	4	64762	1831.6
247.4	819.6	4	5	58854	2962.2
375.7	872.3	4	5	58906	3371.4
386.7	653.2	4	5	132342	1788.8
499.1	572.8	4	5	115492	2073.7
552.0	960.1	4	5	66877	5225.2
554.0	342.5	4	5	116681	1800.8
601.5	1321.1	4	5	67227	2305.5
884.6	489.3	4	5	133123	8270.5
1012.9	1465.4	4	5	118592	2304.9
1028.3	1423.1	4	5	73084	1995.6
1101.9	1707.7	4	5	84445	2267.6
1132.5	956.5	4	5	87085	3516.5
1313.8	731.6	4	5	5609	1665.2
1398.0	852.9	4	5	95846	1917.2
1473.4	642.9	4	5	98067	3193.0
1543.2	783.4	4	5	2442	2361.5
1566.0	914.3	4	5	126407	1755.0
1664.4	913.3	4	5	102995	2135.8
1725.9	639.5	4	5	105981	3586.4
1734.5	872.5	4	5	53863	3482.4
1795.4	586.9	4	5	6437	1873.5
1232.2	1332.5	4	5	135382	2088.8
362.2	822.4	4	5	62553	1736.5
382.3	580.1	4	5	65135	1982.8
863.0	783.6	4	5	118352	1780.5
1189.1	804.6	4	5	85351	1422.2
1309.5	1086.0	4	5	92569	2712.0
1343.2	782.0	4	5	7572	1370.6
1595.4	941.1	4	5	136946	1855.2
106.1	800.0	5	5	109768	5720.8
113.4	145.3	5	5	131632	1645.4
141.6	860.4	5	5	59116	2071.4
152.9	1192.3	5	5	4136	1828.3
161.8	166.6	5	5	110446	2194.8
175.0	158.1	5	5	110449	2029.6
227.5	305.2	5	5	54398	1508.5
244.1	869.9	5	5	111639	2780.3
245.4	785.6	5	5	111611	2824.5
281.2	857.5	5	5	55513	2301.2
283.6	775.5	5	5	58370	1151.5
317.5	856.7	5	5	58657	5249.8
324.1	849.5	5	5	111713	2004.9
354.7	913.4	5	5	59216	5220.7
357.3	902.6	5	5	59218	3042.0
378.8	576.8	5	5	65135	3485.3
384.1	889.8	5	5	62866	2040.6
415.4	661.1	5	5	65141	1654.9
435.7	884.3	5	5	63888	1341.9
448.1	913.8	5	5	63197	2518.0
467.9	206.8	5	5	7044	2244.4
472.9	421.7	5	5	112540	1278.5
484.0	338.4	5	5	115363	2491.8
489.0	897.6	5	5	66482	1943.9
837.6	1526.9	5	5	69412	1267.8
934.5	1713.2	5	5	71612	1480.2
1113.8	501.7	5	5	119609	2326.1
1156.7	1535.4	5	5	87733	1196.2
1199.5	1255.7	5	5	121367	2272.5
1260.8	1578.8	5	5	73691	2615.6
1288.0	731.7	5	5	92292	1967.3
1466.8	528.0	5	5	98535	4125.9
1528.8	583.6	5	5	99551	1631.0
1550.1	853.2	5	5	99902	2684.7
1606.7	957.7	5	5	126855	1960.1
1718.6	918.7	5	5	105918	3835.8
1853.6	862.9	5	5	137876	2013.6
1870.8	605.8	5	5	108127	5897.7
1875.0	885.9	5	5	131024	2047.7
1881.4	570.3	5	5	129637	2789.2
29.3	662.7	5	5	108794	2438.7
152.2	387.8	5	5	54286	1692.8
412.9	589.6	5	5	114227	2742.1
485.6	349.3	5	5	114936	2240.0
655.8	469.8	5	5	117833	1405.5
868.3	1400.2	5	5	74319	1712.4
963.9	1568.5	5	5	72416	2107.3
1160.0	1675.1	5	5	74686	2260.0
1785.9	832.1	5	5	9487	2510.3
1960.1	1482.2	5	5	131252	5620.5
229.0	652.7	6	5	55686	4748.6
250.6	406.9	6	5	111485	2951.2
272.6	573.1	6	5	111706	1461.4
275.7	488.2	6	5	55915	1803.3
313.8	453.4	6	5	112558	1639.3
316.4	498.8	6	5	112403	2514.7
389.3	483.3	6	5	114201	3783.0
402.1	422.4	6	5	62897	2641.4
412.0	429.0	6	5	114180	1102.3
418.2	740.1	6	5	65198	976.7
423.6	692.6	6	5	114690	2122.8
463.5	847.2	6	5	63989	1879.8
470.1	768.8	6	5	63118	2358.0
493.7	418.4	6	5	112543	1254.9
505.6	398.8	6	5	115420	1801.9
506.2	385.7	6	5	115419	1359.6
513.1	461.4	6	5	7067	1668.1
534.4	817.0	6	5	63943	2827.0
561.2	522.1	6	5	66896	1650.4
640.0	709.5	6	5	132979	2830.5
939.8	1428.8	6	5	118645	2806.1
1396.1	585.3	6	5	96183	1941.8
1466.2	708.8	6	5	98030	1317.7
1544.0	478.1	6	5	126046	1712.2
1609.2	852.1	6	5	126857	2359.0
1629.0	974.4	6	5	101682	1567.6
1710.2	623.3	6	5	103785	2112.3
1749.9	1014.9	6	5	9460	1078.4
1797.5	1162.1	6	5	137657	3097.7
1823.7	552.9	6	5	107500	2081.5
288.9	575.2	6	5	56094	1614.7
375.7	666.1	6	5	62795	1133.6
383.5	394.1	6	5	113842	1372.8
473.9	321.1	6	5	115369	2666.6
474.5	685.0	6	5	65283	1936.3
921.9	523.2	6	5	134551	2045.4
1074.0	688.3	6	5	82820	1964.3
1348.0	706.5	6	5	147255	1428.4
57.2	354.1	7	5	131461	1438.6
97.3	884.0	7	5	59486	1118.7
149.3	470.9	7	5	131705	2212.8
156.2	145.6	7	5	110146	1450.7
176.5	888.4	7	5	131743	1212.7
187.7	273.4	7	5	111073	1916.8
214.2	251.2	7	5	110682	2548.0
223.5	393.1	7	5	111565	3097.2
272.8	479.6	7	5	56066	1575.1
282.0	675.8	7	5	56088	1277.9
286.1	215.9	7	5	111952	1906.3
316.1	441.5	7	5	112559	2274.6
335.7	601.5	7	5	132212	4004.7
347.1	360.6	7	5	113501	3830.1
365.1	461.5	7	5	112585	1787.4
371.9	711.4	7	5	113672	2811.7
372.7	282.7	7	5	114381	3356.1
403.1	681.7	7	5	145324	2489.7
467.2	454.1	7	5	114837	1317.1
535.0	395.7	7	5	115640	2232.0
547.1	741.6	7	5	132753	1349.2
550.7	1137.9	7	5	66595	1675.5
581.2	552.0	7	5	116203	2674.5
897.7	1734.7	7	5	74369	2895.7
1072.0	964.2	7	5	85417	1915.7
1164.1	698.0	7	5	88000	1027.8
1181.4	533.2	7	5	141363	2226.6
1329.4	792.5	7	5	94272	1640.6
1417.0	539.0	7	5	96844	1040.2
1468.3	635.0	7	5	125524	1546.9
1617.2	797.6	7	5	151827	1889.9
1775.5	738.2	7	5	130062	1776.8
1817.0	884.9	7	5	107337	2942.9
1817.5	875.9	7	5	107341	1848.2
1924.1	665.6	7	5	103727	1199.1
1977.9	741.2	7	5	103870	2303.3
77.5	915.8	7	5	59691	2442.0
237.6	523.9	7	5	56203	3764.1
328.1	618.3	7	5	65302	1484.1
447.7	928.9	7	5	59903	1884.9
1589.4	876.8	7	5	143136	1180.6
1594.3	980.0	7	5	101094	1988.8
1715.3	1065.8	7	5	105961	2764.3
84.0	504.3	8	5	148930	2736.2
88.7	406.7	8	5	109073	3718.7
150.5	313.8	8	5	54588	1341.1
184.8	189.6	8	5	110630	3136.8
186.1	133.2	8	5	149324	1711.4
243.5	321.4	8	5	10868	1617.2
249.3	244.3	8	5	110723	1657.0
251.4	477.9	8	5	56043	1797.1
275.6	561.2	8	5	132131	2080.0
275.7	292.3	8	5	54626	2677.7
291.3	591.1	8	5	56261	2180.1
301.5	394.2	8	5	149521	2857.8
303.7	632.3	8	5	55945	1396.8
304.7	670.9	8	5	56272	2504.2
315.6	442.5	8	5	112692	1503.9
384.5	589.4	8	5	65312	1450.3
411.9	750.1	8	5	64135	1456.3
481.4	552.4	8	5	132578	1513.9
492.5	316.7	8	5	139346	4811.4
520.1	724.4	8	5	65376	1902.1
539.6	339.0	8	5	114968	1885.3
1532.6	750.2	8	5	99588	1637.2
1721.4	979.1	8	5	105694	1934.3
1948.2	737.7	8	5	138025	1966.5
333.7	490.8	8	5	112700	1070.3
931.6	1684.9	8	5	76098	1440.6
945.2	439.7	8	5	133441	1750.9
325.3	945.1	9	5	60094	1581.3
489.9	642.9	9	5	65360	5124.9
216.8	418.3	9	5	111502	1719.2
247.4	253.6	9	5	110722	1725.5
311.0	310.9	9	5	54637	4344.6
327.6	380.2	9	5	58686	2689.2
329.6	612.0	9	5	65384	3526.6
334.6	476.0	9	5	149565	6738.5
362.0	950.0	9	5	59640	2017.6
375.8	358.4	9	5	113854	2252.6
382.6	634.4	9	5	65308	1460.3
551.4	139.0	9	5	11028	2167.7
568.5	437.7	9	5	115707	2448.7
579.1	544.4	9	5	116247	1871.7
1402.3	729.1	9	5	96223	2087.0
1497.0	1018.8	9	5	151393	1466.9
1557.5	686.1	9	5	100029	1628.9
1846.7	1576.8	9	5	152165	2291.4
1990.3	725.8	9	5	104237	1862.1
440.5	572.1	9	5	114262	1039.0
590.1	346.6	9	5	116878	3046.1
1810.2	877.8	9	5	106272	1331.3
146.0	303.2	10	5	54713	1464.6
154.2	768.4	10	5	109833	1427.6
155.8	415.0	10	5	56311	1364.3
163.2	303.5	10	5	110433	1359.1
166.9	248.0	10	5	153565	1500.1
278.6	579.8	10	5	56400	2029.9
293.8	558.9	10	5	153846	2201.3
349.0	969.9	10	5	60318	3855.7
353.1	623.4	10	5	65488	1546.9
373.4	655.8	10	5	62801	1081.2
383.4	578.5	10	5	65311	1478.9
389.9	845.6	10	5	60341	2609.5
407.8	578.2	10	5	114257	1473.7
425.8	442.5	10	5	114466	1129.6
438.9	388.4	10	5	139275	1477.3
483.7	880.0	10	5	64187	1790.0
497.5	553.0	10	5	115222	1249.0
566.9	539.4	10	5	66903	1157.2
1555.8	414.8	10	5	136814	2409.0
1900.3	859.6	10	5	137969	1616.1
1931.7	915.8	10	5	144225	1512.0
158.3	516.5	10	5	145023	4805.2
187.9	384.7	10	5	111153	1120.9
267.7	225.0	10	5	149465	1517.9
375.3	646.7	10	5	132295	1907.6
501.4	411.3	10	5	170668	1561.7
198.2	215.3	11	5	110782	2513.0
266.6	569.2	11	5	56731	1334.5
275.6	258.2	11	5	110836	3496.9
291.4	619.8	11	5	56752	1682.2
318.3	746.7	11	5	58465	977.8
537.6	406.7	11	5	115744	2954.7
871.9	930.1	11	5	163494	1523.7
965.0	1815.8	11	5	76152	4292.1
1089.0	1077.7	11	5	159965	1638.9
1447.1	1025.9	11	5	13809	1451.5
1759.4	717.5	11	5	106526	2426.4
1890.2	1041.3	11	5	165728	1950.3
117.0	178.0	11	5	131596	2171.5
425.4	828.9	11	5	64547	2766.1
645.9	418.1	11	5	117483	3227.7
182.6	548.5	12	5	162071	1564.6
207.6	825.2	12	5	60766	1483.8
236.1	246.0	12	5	110860	2251.6
276.6	632.8	12	5	56936	1315.1
285.1	716.7	12	5	56748	2333.1
411.8	521.5	12	5	114604	2962.9
1267.3	1845.7	12	5	155732	1305.4
1323.3	967.8	12	5	86416	1683.2
167.6	165.4	12	5	110495	1407.1
290.3	461.1	12	5	112944	1357.8
504.7	691.0	12	5	132617	1727.1
245.0	831.0	13	5	61055	3440.9
46.7	187.7	13	5	144588	1688.0
142.8	910.9	13	5	60959	1485.3
150.2	203.4	13	5	138694	1273.6
166.2	640.2	13	5	149196	1819.1
226.4	535.3	13	5	56683	1558.7
265.9	273.5	13	5	110898	1357.2
390.9	634.9	13	5	162568	1638.7
399.6	658.9	13	5	17024	921.9
449.7	938.2	13	5	60901	2172.6
1516.3	811.0	13	5	168295	1812.6
142.6	200.8	13	5	138695	1036.0
221.7	659.0	14	5	57211	3062.1
540.9	860.5	14	5	64694	2562.7
1946.4	850.2	14	5	144377	1265.6
510.3	859.8	14	5	19936	1060.8
1640.8	733.4	15	5	127719	1323.8
135.3	960.2	15	5	138721	1693.5
204.4	779.9	15	5	61656	1279.6
205.0	773.9	15	5	61656	1383.9
1611.1	1388.1	15	5	168574	1966.0
117.2	526.3	16	5	21034	1566.6
133.1	544.0	16	5	177819	1979.9
183.4	258.9	16	5	174081	1318.9
367.3	373.8	16	5	178198	1328.2
301.2	692.7	18	5	187807	1329.3
430.3	400.3	18	5	191233	1900.2
173.2	708.0	19	5	55316	1880.8
