## Supplementary material for "Unified nonparametric analysis of single-molecule spatial omics data using probabilistic indices": Data used in the analysis from already existing publications: rbsA_merged_spots.txt

spot_coord_i	spot_coord_j	spot_coord_z	spots_fov	spots_cell_id	spot_intensity
565.6	458.8	3	1	1823	2625.8
599.0	840.4	3	1	1909	3100.6
696.5	637.8	3	1	2111	2886.0
808.3	1551.6	3	1	2339	1992.3
826.9	631.3	3	1	34797	2122.0
844.5	1474.4	3	1	14185	2902.0
1087.0	696.9	3	1	31283	3086.9
1822.7	1535.7	3	1	3966	4098.6
1899.4	1581.5	3	1	4129	3949.8
991.5	607.1	3	1	37865	1689.5
1313.8	1193.6	3	1	16258	1502.7
1325.9	1164.6	3	1	17611	4679.3
1937.5	714.3	4	1	4200	11275.5
147.2	331.7	4	1	4506	3215.7
177.1	343.0	4	1	1048	8822.8
196.5	369.3	4	1	1111	3253.4
225.1	1303.7	4	1	1163	7735.5
273.2	1632.0	4	1	1250	3941.8
317.2	1571.4	4	1	1315	10449.6
360.6	419.1	4	1	1379	4976.7
383.1	424.6	4	1	33805	12907.8
388.3	402.8	4	1	1472	5671.1
556.1	432.4	4	1	1799	5118.5
612.0	1136.3	4	1	1941	3024.9
776.1	676.5	4	1	4733	1451.3
834.4	481.4	4	1	13905	1752.5
985.9	1086.0	4	1	16459	2037.5
989.2	549.4	4	1	30415	2895.0
998.4	774.8	4	1	16479	2219.3
1002.2	821.1	4	1	36239	1145.6
1005.8	356.8	4	1	36314	1599.3
1049.5	1049.6	4	1	17216	1064.3
1098.4	1160.8	4	1	12023	992.6
1185.8	1393.6	4	1	36930	2071.7
1255.3	991.0	4	1	32827	3029.9
1265.2	1147.2	4	1	12160	1241.7
1596.8	1568.0	4	1	3537	4947.9
753.1	611.8	4	1	34149	1827.2
865.8	588.8	4	1	34990	1541.3
867.5	850.7	4	1	13257	2489.1
870.4	1076.0	4	1	17764	2046.4
1422.6	833.6	4	1	38165	3864.3
1689.1	654.6	4	1	37344	6034.8
527.9	416.3	5	1	4659	7373.9
68.4	142.0	5	1	33732	9140.0
131.6	1779.1	5	1	33755	3652.7
795.6	458.5	5	1	34565	3498.9
810.9	451.9	5	1	38321	1586.0
815.5	942.2	5	1	16786	1845.3
820.0	1173.1	5	1	17695	1710.6
838.3	552.0	5	1	34374	860.2
840.2	970.0	5	1	17721	5014.1
882.6	1102.2	5	1	16862	1974.8
928.3	1002.6	5	1	16915	2593.2
978.1	1067.5	5	1	17959	2037.7
1173.2	1023.0	5	1	18419	3693.7
1265.0	314.3	5	1	5035	3979.7
913.6	1004.1	5	1	18737	3114.7
943.9	1371.8	5	1	29578	1448.1
1110.6	697.1	5	1	39111	2085.2
45.6	1018.2	6	1	37435	10228.2
863.5	916.0	6	1	13302	1053.3
990.1	964.5	6	1	18905	1097.5
886.5	781.1	7	1	19691	2232.2
948.7	765.8	7	1	30163	1262.2
985.9	1441.9	7	1	29664	1370.4
934.3	826.5	8	1	20723	1206.9
1042.0	716.6	8	1	38581	1303.3
902.7	968.0	10	1	21601	1691.7
1472.5	708.7	10	1	40683	4657.4
869.8	1008.2	11	1	23393	3073.6
1118.2	1027.5	11	1	39583	2294.4
256.1	870.5	3	4	49859	1808.9
779.1	1024.5	3	4	51177	1707.3
919.7	1059.2	3	4	25586	1926.9
1309.4	850.7	3	4	45211	1664.4
1462.2	246.3	4	4	2254	6679.2
733.5	1618.9	4	4	61446	2556.6
740.5	1466.1	4	4	20047	1091.6
801.7	1347.0	4	4	24489	1818.7
857.2	1317.9	4	4	25191	1724.7
1071.9	613.6	4	4	34977	2068.1
1220.5	574.7	4	4	42827	3050.1
1258.3	697.9	4	4	3799	4115.7
1288.6	747.5	4	4	42728	2263.3
1322.1	740.0	4	4	45762	1654.0
1407.7	1247.5	4	4	56752	3855.3
1448.7	796.1	4	4	47934	1566.0
1628.6	1702.5	4	4	58781	3709.3
18.1	1789.9	5	4	49246	3085.1
858.9	1074.0	5	4	26689	1824.0
1015.3	1050.4	5	4	33794	1693.4
1479.9	741.9	5	4	58198	2961.7
432.3	681.5	5	4	59228	16267.1
760.8	1349.4	5	4	20471	1938.2
1005.2	843.8	6	4	34271	2283.7
1124.0	718.3	6	4	43083	2445.1
749.8	978.9	6	4	61479	1656.4
1074.2	686.0	6	4	43227	741.1
1302.3	619.1	6	4	56225	1860.8
649.7	984.7	7	4	62455	1119.4
806.2	1313.3	7	4	51273	1467.4
828.0	1423.1	7	4	59735	1600.4
1499.9	963.5	7	4	47280	2453.5
1039.0	769.8	7	4	62893	1609.2
1057.8	567.0	7	4	35224	1705.7
686.8	58.2	8	4	63767	4459.5
1498.0	882.3	8	4	47390	2179.8
74.5	1724.0	9	4	63336	2007.2
1880.4	885.5	3	5	3556	1343.6
1950.4	1035.5	3	5	108539	2058.0
351.0	650.2	4	5	4481	1808.3
376.0	872.0	4	5	58906	3328.5
494.0	848.0	4	5	66517	1333.4
511.7	529.8	4	5	66646	2757.4
525.6	1382.6	4	5	4699	2601.2
830.2	1425.1	4	5	69001	1572.0
884.6	489.4	4	5	133123	8151.8
957.4	913.2	4	5	72568	1736.4
1132.7	956.7	4	5	87085	3708.0
1407.2	619.7	4	5	96498	2134.2
1499.4	1908.2	4	5	5952	1600.9
1506.6	684.3	4	5	2251	1292.2
1927.1	602.3	4	5	6601	1263.3
1215.4	2020.4	4	5	135323	3586.0
1226.9	1741.9	4	5	74198	3337.9
1625.4	1233.3	4	5	101786	1947.6
1656.0	557.9	4	5	102348	3078.3
1897.3	1652.2	4	5	131122	2410.2
1948.9	894.2	4	5	108519	4287.2
91.0	293.8	5	5	6783	1903.1
130.7	393.1	5	5	4103	1657.7
138.0	894.7	5	5	59114	1770.5
268.0	845.2	5	5	111642	2069.0
287.8	400.7	5	5	54415	2385.3
308.9	919.3	5	5	59057	3551.5
335.2	508.0	5	5	112516	2048.1
346.6	502.8	5	5	113576	1355.0
392.5	717.6	5	5	132458	2187.3
447.0	541.5	5	5	132518	2694.7
525.0	404.3	5	5	112499	1917.6
603.7	438.6	5	5	117360	1746.3
1079.5	1079.3	5	5	83953	1821.7
1082.0	1701.1	5	5	7362	2320.7
1097.5	1614.1	5	5	74097	2155.9
1415.8	371.7	5	5	124655	2087.0
1475.0	663.8	5	5	98247	1743.3
1680.2	457.6	5	5	128150	2534.9
1714.8	998.4	5	5	102650	1244.6
1733.3	860.8	5	5	53875	1524.8
1734.5	990.6	5	5	137453	2596.7
1944.2	745.6	5	5	138021	2506.5
1982.2	731.1	5	5	108646	2535.6
1991.2	1987.1	5	5	8293	3712.2
163.8	844.4	5	5	59299	2191.9
318.9	458.1	5	5	112563	2788.4
837.7	1380.7	5	5	69030	2253.3
1220.7	1753.6	5	5	74740	2190.7
1389.4	536.3	5	5	9032	1528.2
1435.2	653.4	5	5	124820	1528.2
1959.9	1480.4	5	5	131252	4039.3
71.9	391.1	6	5	109013	4312.3
282.7	779.3	6	5	55924	1322.6
320.1	421.2	6	5	112512	2420.6
348.8	398.1	6	5	113624	2236.0
783.8	1342.1	6	5	68854	1789.4
833.0	1495.3	6	5	69061	1840.2
900.1	1517.9	6	5	73446	1767.2
1587.9	1664.7	6	5	100813	3411.4
1588.8	579.8	6	5	136915	1953.9
1782.2	716.3	6	5	130429	1993.2
1842.9	967.1	6	5	137836	3173.1
1885.8	649.7	6	5	103829	1256.7
393.0	541.7	6	5	114143	1984.2
1074.8	688.1	6	5	82820	1060.3
101.7	373.1	7	5	54215	1270.4
168.5	300.2	7	5	54491	1254.8
269.5	869.1	7	5	55517	1910.2
315.1	572.1	7	5	56115	1406.9
323.4	767.9	7	5	58736	1127.7
820.7	1621.4	7	5	74822	2411.4
1394.6	525.8	7	5	96023	1611.4
1429.0	642.9	7	5	93619	1789.6
103.4	959.6	8	5	59489	2050.3
245.1	858.0	8	5	111650	2265.3
1000.8	1582.2	8	5	75609	2960.7
1475.0	887.2	8	5	142419	1452.4
156.4	252.5	9	5	153564	1360.1
228.1	847.7	9	5	60028	1494.4
274.9	247.1	9	5	145165	1365.3
277.6	890.2	9	5	60075	2931.5
218.8	615.9	10	5	145125	1256.7
279.0	890.8	10	5	60572	1764.3
457.5	684.8	10	5	65634	1706.8
1326.0	1725.1	13	5	78711	1698.7
