## Supplementary material for "Unified nonparametric analysis of single-molecule spatial omics data using probabilistic indices": Data used in the analysis from already existing publications: sodM_merged_spots.txt

spot_coord_i	spot_coord_j	spot_coord_z	spots_fov	spots_cell_id	spot_intensity
267.0	2022.2	3	1	1238	15039.3
473.5	1266.2	3	1	1646	15682.9
806.8	1071.2	3	1	15357	4681.0
917.9	941.2	3	1	15516	9268.5
945.4	2024.3	3	1	2577	6524.6
993.3	792.0	3	1	15681	18815.9
1031.5	1585.7	3	1	2735	11795.9
1059.1	1461.2	3	1	31177	18591.9
1061.3	2000.4	3	1	2786	7408.8
1111.6	391.3	3	1	2856	36015.9
1433.2	1541.0	3	1	33632	11849.9
1787.2	658.8	3	1	3897	8921.3
1926.2	852.6	3	1	4194	9688.3
2006.2	626.7	3	1	4362	23786.4
561.8	1316.6	4	1	12422	12319.4
889.4	1518.5	4	1	34732	10443.1
983.2	1102.1	4	1	17033	9084.2
1704.7	265.5	4	1	3742	32160.8
121.9	635.3	4	1	911	7768.2
228.2	1712.8	4	1	1151	13738.1
250.2	1160.0	4	1	1198	4220.8
322.7	783.9	4	1	1320	5770.5
355.1	1893.5	4	1	1386	5188.7
391.6	1300.4	4	1	33806	8353.6
393.9	962.1	4	1	4609	5722.3
405.3	1169.1	4	1	33823	8706.5
547.1	301.1	4	1	1779	10593.6
769.1	511.1	4	1	12794	6522.5
792.6	651.4	4	1	12896	6811.9
854.8	1047.1	4	1	16831	7726.6
917.8	261.8	4	1	2528	13357.0
918.7	1141.7	4	1	15512	7237.7
932.3	940.2	4	1	16929	5954.3
957.3	1007.1	4	1	16994	7287.9
1018.4	1248.2	4	1	11899	11525.7
1064.5	1070.2	4	1	17232	10242.4
1066.2	1099.3	4	1	17245	9062.5
1089.0	931.6	4	1	17299	4137.7
1123.2	917.2	4	1	17368	4785.1
1146.0	1382.0	4	1	17405	6491.0
1160.7	1299.3	4	1	17440	5026.8
1171.3	1013.1	4	1	17465	6539.6
1363.9	1873.8	4	1	3231	5897.5
1380.6	1996.8	4	1	3257	15683.0
1575.3	56.3	4	1	3493	6935.3
1835.6	65.4	4	1	5191	16558.5
345.0	573.1	4	1	33795	10063.9
839.9	1036.0	4	1	16818	4752.9
937.8	1508.7	4	1	29215	13622.6
1028.4	929.5	4	1	18106	7739.4
1041.2	1159.3	4	1	17188	3619.9
1685.1	1094.2	4	1	37342	6159.9
390.4	1238.2	5	1	33813	11967.5
879.8	736.9	5	1	35601	9947.8
1081.7	1490.3	5	1	37968	10622.3
1096.2	1479.8	5	1	36683	19155.8
1189.5	1035.8	5	1	32200	19753.0
133.0	1317.7	5	1	33756	7942.2
713.0	1130.9	5	1	37494	4925.4
804.9	663.4	5	1	12899	6833.0
812.6	1163.3	5	1	16779	8598.2
830.3	1545.3	5	1	13832	7693.8
832.1	455.3	5	1	13851	8312.5
841.5	1242.6	5	1	17727	7014.4
847.7	1388.8	5	1	4777	5405.1
896.2	498.9	5	1	14391	10894.2
928.0	519.5	5	1	35853	6296.3
973.2	1075.6	5	1	17955	7423.3
1006.7	1065.2	5	1	17103	14037.6
1152.7	983.7	5	1	18393	6420.7
1194.1	1069.9	5	1	32230	5231.6
1269.2	1956.2	5	1	5029	5826.0
1036.3	689.3	5	1	36425	16307.8
1317.8	1218.8	5	1	19503	7589.7
235.5	1450.6	6	1	5260	9240.5
252.3	421.8	6	1	5740	9769.1
937.6	1191.9	6	1	29895	8533.9
1037.7	1295.6	6	1	19052	13240.7
1089.2	1425.2	6	1	30727	7192.2
1122.0	1006.6	6	1	19268	4626.5
1189.3	1289.7	6	1	17486	8768.2
1202.6	1039.0	6	1	19413	4329.9
1292.4	1255.4	6	1	19486	5371.1
1335.3	1075.6	6	1	38711	6080.9
1555.7	983.6	6	1	6145	13656.4
950.0	505.9	6	1	36075	19055.6
832.2	575.2	6	1	13750	12226.7
932.7	504.5	6	1	29007	4844.5
953.2	826.3	6	1	18802	7987.9
1278.5	1106.3	6	1	32950	9099.2
995.5	1244.6	7	1	19921	10501.1
1463.8	837.1	7	1	39294	19733.3
815.3	814.7	7	1	13336	14268.5
846.8	1154.4	7	1	19635	6728.7
862.2	934.3	7	1	13357	5501.2
887.6	905.1	7	1	13371	8466.9
899.0	636.9	7	1	35145	6580.6
947.0	1076.0	7	1	38450	7515.0
1125.9	1378.8	7	1	19269	9187.9
1193.5	1093.2	7	1	32320	12033.1
849.5	1042.7	7	1	20588	6201.3
1333.1	1154.0	7	1	21419	6286.1
541.9	504.0	8	1	6673	7691.7
797.8	804.0	8	1	13378	4456.3
874.4	1215.8	8	1	19673	6423.8
995.4	1041.0	8	1	30376	5315.4
1026.6	700.5	8	1	20957	6708.3
1030.4	1014.3	8	1	20033	4981.0
1325.3	1083.5	8	1	40130	8053.0
808.7	863.9	8	1	13444	7543.6
909.0	1305.7	8	1	21608	4962.8
1057.7	696.5	9	1	31199	5283.0
1079.2	881.7	9	1	39572	5093.6
884.4	559.4	9	1	37718	5814.5
318.2	1558.7	10	1	7442	6861.6
846.5	471.2	10	1	39454	6737.1
1010.8	971.0	10	1	21861	7125.6
1063.0	1068.6	10	1	40451	6099.9
911.0	468.4	10	1	35773	8045.4
724.1	1021.5	11	1	11574	6951.8
1050.0	1159.3	11	1	22913	7883.2
694.2	312.5	11	1	7889	6623.1
857.0	1246.4	11	1	23377	6013.1
899.3	356.3	11	1	40278	8785.9
1010.8	310.0	11	1	7632	6339.2
1215.0	1103.8	11	1	32518	6720.3
1263.1	1160.6	11	1	33391	6447.8
1326.9	1101.0	11	1	33148	5782.7
1332.3	1188.0	11	1	23292	7681.2
1008.9	1406.1	11	1	24490	5132.0
589.4	921.7	12	1	8327	19312.8
884.0	807.1	12	1	14557	4894.8
937.2	1144.7	12	1	24308	6254.7
1165.8	1332.7	12	1	24793	6340.2
1219.0	1204.9	12	1	24848	8762.4
1023.8	1057.1	12	1	25312	4798.2
1051.2	1022.2	13	1	39024	15366.9
60.0	1577.0	13	1	8294	14237.5
876.4	1049.4	13	1	24218	5635.7
893.8	682.2	13	1	37770	4565.2
865.8	492.6	14	1	9125	7300.4
950.1	1016.6	14	1	9164	6259.1
1082.9	904.7	14	1	26141	8790.7
1329.9	1033.0	14	1	41116	5273.4
1069.7	1068.4	15	1	26718	16053.7
1038.1	1394.6	15	1	9547	5546.1
1111.7	1275.2	15	1	26183	5347.4
926.4	950.4	15	1	26999	6933.0
752.5	928.0	16	1	42872	5752.0
1454.2	1455.4	16	1	9992	14727.1
1110.0	952.9	17	1	27699	7384.6
1252.6	917.1	17	1	43462	4873.8
1253.4	1043.9	18	1	43712	12783.8
985.7	802.0	20	1	43579	9204.5
872.2	1221.4	2	4	25490	10181.3
900.3	695.5	2	4	51921	14311.7
929.1	1461.9	2	4	21615	13118.6
1125.6	1017.9	2	4	38412	10375.4
1550.4	1457.1	2	4	548	16393.2
797.8	952.5	3	4	25820	19390.2
1761.2	313.8	3	4	2628	23102.5
2011.5	502.8	3	4	2882	19190.7
293.0	1692.6	3	4	15201	4508.4
352.2	1650.0	3	4	15218	11628.9
578.3	1069.9	3	4	18468	5604.2
609.7	1144.7	3	4	25247	7527.8
621.1	373.1	3	4	1114	13223.1
688.4	950.2	3	4	25783	10102.4
794.7	961.1	3	4	25819	7701.6
884.0	1306.1	3	4	1465	7304.6
959.3	1031.1	3	4	1552	5142.8
970.4	1141.8	3	4	25981	8822.5
1001.7	392.1	3	4	1605	6418.7
1031.2	1091.4	3	4	34766	5998.6
1072.5	1782.9	3	4	1706	5482.5
1098.5	623.8	3	4	35675	25331.0
1162.1	661.0	3	4	42510	6534.4
1176.6	595.7	3	4	42519	4340.4
1181.6	1061.3	3	4	36923	7120.5
1260.7	1015.7	3	4	44826	6175.4
1275.7	625.7	3	4	42721	4387.5
1289.3	811.8	3	4	60343	6572.8
1332.1	1749.1	3	4	2100	6927.8
1441.4	1012.0	3	4	58048	18432.7
1461.2	332.1	3	4	2258	6218.7
1592.5	1100.1	3	4	2424	6532.3
1738.1	559.1	3	4	2596	5194.9
1765.0	1660.5	3	4	2636	15337.8
1920.3	1519.1	3	4	2807	11230.6
1926.5	1540.9	3	4	58923	9170.7
831.9	1316.1	3	4	25043	9067.9
27.7	1698.8	3	4	49146	9458.5
57.2	1946.1	3	4	49480	7981.1
779.0	1102.6	3	4	24336	5548.5
816.4	44.9	3	4	3466	15636.0
854.9	1386.5	3	4	25174	7388.2
1160.9	1075.0	3	4	38883	8850.1
1164.6	892.5	3	4	61836	11612.4
1779.3	1859.9	3	4	2659	12266.1
1163.2	879.7	4	4	38892	8587.5
42.7	329.3	4	4	2952	20686.3
635.7	1123.4	4	4	18836	5914.5
669.3	1052.4	4	4	18990	11339.2
736.0	1468.6	4	4	20047	5353.3
744.7	1501.7	4	4	21767	8191.4
793.7	1011.7	4	4	26206	5481.9
800.4	954.1	4	4	25820	4376.9
803.7	981.4	4	4	24423	5834.4
857.2	1273.1	4	4	24983	7809.5
963.2	1039.1	4	4	33778	10885.4
981.8	837.4	4	4	59867	12650.6
1097.0	622.5	4	4	35675	21386.8
1146.8	558.5	4	4	35079	13837.1
1150.3	392.2	4	4	36886	8063.5
1202.7	465.7	4	4	42363	9235.8
1218.0	1264.3	4	4	1947	14421.8
1257.5	954.6	4	4	55699	7188.2
1338.1	651.9	4	4	45734	9944.3
1343.3	1062.8	4	4	57035	5722.9
1422.6	2040.3	4	4	3906	11088.2
1459.8	1011.9	4	4	57057	5549.1
1611.6	681.7	4	4	58743	5268.5
1637.4	610.5	4	4	3988	18219.4
1763.0	1061.0	4	4	60686	4413.9
1766.0	1118.3	4	4	4044	9514.9
1772.9	1051.0	4	4	58874	4293.1
1995.3	497.1	4	4	2863	8765.2
183.8	1216.4	4	4	59091	17432.0
552.9	536.9	4	4	59376	7432.1
1004.4	475.6	4	4	61679	11218.3
1105.9	665.7	4	4	42908	9236.9
60.3	1887.3	5	4	4161	7633.5
805.3	1119.1	5	4	26210	20600.0
649.0	1021.0	5	4	26536	7614.8
810.2	1006.4	5	4	4424	6269.9
820.4	1177.0	5	4	24607	5070.6
832.3	1358.0	5	4	22005	5591.0
844.4	1090.9	5	4	51767	9778.7
906.2	1449.5	5	4	21868	10160.8
1277.7	1305.0	5	4	37387	6206.1
1340.5	879.4	5	4	15130	5568.4
1443.3	1000.3	5	4	57098	15149.6
848.2	826.1	5	4	51775	7562.5
712.8	1072.5	5	4	19639	12049.2
894.2	1384.3	5	4	32748	5078.8
956.0	963.7	5	4	27312	6655.6
1180.1	900.9	5	4	39440	8125.4
1194.0	458.3	5	4	42366	19228.1
1224.7	817.1	5	4	39205	9817.0
1305.9	1329.3	5	4	37596	5256.2
1607.9	823.1	5	4	48187	5226.9
1170.2	1434.5	6	4	63015	22891.5
669.9	993.8	6	4	27004	5078.6
904.1	1189.3	6	4	27221	14072.2
1224.5	1041.9	6	4	54735	5793.4
1379.0	710.8	6	4	45881	6177.8
1392.9	1082.6	6	4	57134	9496.0
1450.3	943.8	6	4	47192	8980.5
622.0	1022.6	6	4	59441	6134.9
623.7	877.1	6	4	59437	7360.1
895.0	1172.1	6	4	27694	4958.0
1176.4	522.7	6	4	36612	6817.9
43.2	1923.7	7	4	49399	8363.2
893.1	1356.5	7	4	32797	10844.0
577.4	1060.8	7	4	4997	6410.2
733.9	1420.1	7	4	22292	7544.8
790.2	915.3	7	4	27552	6205.3
841.0	1329.6	7	4	25053	8524.4
941.2	1243.4	7	4	27758	7838.6
1238.1	549.6	7	4	55640	7617.2
1424.8	1078.6	7	4	57202	7195.8
1461.1	933.9	7	4	47260	4955.2
1505.0	559.3	7	4	6828	6937.5
1639.9	827.4	7	4	6854	34169.4
1004.0	731.3	7	4	52523	9945.3
599.6	1148.8	8	4	27902	13821.6
290.3	1857.6	8	4	64745	10604.4
710.2	971.7	8	4	50935	6728.0
913.3	1492.6	8	4	22388	5564.4
1253.6	1342.5	8	4	37777	5754.0
1353.0	896.2	8	4	45721	5162.7
796.5	1131.4	8	4	27565	6567.4
1177.8	157.7	8	4	7345	7493.6
1330.8	1085.8	8	4	57296	10693.5
596.0	1136.0	9	4	7021	5222.6
814.5	1495.1	9	4	64926	5859.0
880.2	896.0	9	4	28619	4450.7
954.3	673.5	9	4	64042	9138.3
959.2	1464.3	9	4	22766	8165.4
983.5	740.1	9	4	52545	5142.4
1418.9	1024.4	9	4	40168	7681.8
226.8	1728.6	9	4	15585	5371.2
853.7	902.3	9	4	29071	10174.7
1133.6	615.0	9	4	43410	6124.3
1253.2	959.8	9	4	40621	6909.5
1272.2	1141.9	9	4	55298	6769.6
940.7	834.0	10	4	7856	7770.6
1283.7	800.1	10	4	40652	6645.4
22.2	1690.9	10	4	49161	5905.4
67.5	1229.3	10	4	66390	6169.6
326.9	1608.7	10	4	50074	5710.2
566.8	1198.9	10	4	63662	6134.4
987.8	1409.1	10	4	22944	5385.6
1459.0	1609.8	10	4	8165	6345.2
208.8	1639.4	10	4	66422	6019.8
710.1	1181.9	10	4	20905	4964.5
932.9	768.2	10	4	33532	5275.6
1032.8	652.1	10	4	34093	14815.1
959.4	1490.9	11	4	67620	12246.7
1320.6	898.9	11	4	64441	7589.1
770.7	1409.5	11	4	22995	15676.1
823.6	951.4	11	4	29497	10037.4
1186.4	935.3	11	4	8697	7825.5
1249.7	779.2	11	4	43970	5494.3
1413.6	842.0	11	4	57999	5871.7
904.6	1064.7	11	4	30069	7146.6
1000.6	1454.5	11	4	23227	8626.3
1181.8	1192.6	11	4	64299	6163.3
1498.2	1004.9	11	4	58250	6878.1
1506.9	820.9	11	4	48422	6882.0
700.0	1145.4	12	4	9073	6437.8
1039.4	626.1	12	4	52874	18018.8
1341.9	882.9	12	4	45524	11311.7
216.2	1602.7	12	4	15712	6416.6
220.4	1555.2	12	4	15710	5571.4
238.2	1766.9	12	4	15717	4247.9
550.3	1203.7	12	4	63665	8011.9
1181.8	679.7	12	4	9337	5383.3
1410.3	1710.7	12	4	67987	6267.2
1451.6	871.3	12	4	47549	7464.5
480.3	1464.3	12	4	63602	10943.8
630.0	1471.4	12	4	18285	6615.5
717.2	769.6	12	4	9744	8103.4
839.5	1441.6	12	4	69438	6959.7
608.3	1398.4	13	4	18559	12736.8
1181.7	1358.2	13	4	38107	15432.3
1151.8	798.3	13	4	69741	8614.6
1228.8	927.0	13	4	41306	5057.3
241.5	1816.2	13	4	61153	5760.1
322.2	560.9	13	4	70072	6005.1
1259.7	1102.1	14	4	55540	9679.5
250.0	1842.5	14	4	62272	8263.7
536.8	1298.6	14	4	59364	4681.3
541.5	1855.3	14	4	10314	6509.3
913.4	1191.4	14	4	30868	7572.6
968.6	811.6	14	4	70474	7424.3
1110.3	1329.3	14	4	70559	5584.8
1158.4	1349.6	14	4	38149	12404.9
1401.9	809.0	14	4	46809	5402.4
1285.6	1069.2	14	4	55567	9453.2
868.4	968.5	15	4	31155	10572.3
60.2	1722.2	15	4	63355	6096.8
1349.8	1509.5	16	4	11747	5872.9
1488.9	964.4	16	4	47649	11406.3
1069.5	618.9	16	4	35799	20360.1
1214.9	1032.7	17	4	72101	5084.9
1549.0	920.7	17	4	47754	11057.5
719.0	1056.0	18	4	71100	10223.6
1364.4	723.5	18	4	73279	8478.1
1267.8	785.9	19	4	71435	6930.9
791.7	1042.6	20	4	32266	8144.7
1433.0	993.2	20	4	57892	11052.4
179.8	1621.1	22	4	70014	5221.7
1367.8	876.0	27	4	75325	6403.1
915.8	1149.7	3	5	71277	7928.2
1044.8	718.2	3	5	82789	4557.2
1124.1	1486.5	3	5	716	12822.2
527.1	938.8	4	5	4698	40190.4
804.0	1458.4	4	5	68948	14215.4
1117.7	1491.9	4	5	120651	10581.6
271.0	551.5	4	5	138939	6596.4
309.3	782.9	4	5	58361	8894.9
394.8	506.8	4	5	114475	12131.7
470.6	409.4	4	5	63312	11590.7
668.0	759.2	4	5	117881	10169.6
885.8	490.3	4	5	133123	18280.2
893.5	1421.3	4	5	72853	12683.8
901.6	1579.8	4	5	71149	9188.6
948.6	600.3	4	5	72411	20635.3
1010.1	1466.6	4	5	118592	5061.4
1105.4	1427.3	4	5	697	4471.9
1123.4	1483.0	4	5	716	14987.0
1124.2	1541.4	4	5	84624	5991.4
1133.1	886.9	4	5	85055	11477.4
1156.6	721.2	4	5	88128	4432.3
1197.3	1239.1	4	5	89207	7925.2
1214.4	985.9	4	5	89589	10364.6
1239.9	985.0	4	5	985	9135.7
1289.5	559.1	4	5	93284	9760.9
1410.0	685.8	4	5	124157	6568.1
1501.7	598.3	4	5	125833	13370.0
1590.7	526.4	4	5	100940	10112.9
1642.5	431.4	4	5	127997	8418.9
1708.1	876.4	4	5	103330	11120.9
1753.3	714.3	4	5	106513	8535.1
1789.8	591.2	4	5	130221	12828.9
1857.1	924.8	4	5	6527	11135.9
1956.6	683.9	4	5	103635	15808.8
250.2	872.2	4	5	55473	29331.7
403.8	570.9	4	5	114220	8462.4
406.2	417.5	4	5	62895	8798.6
428.5	541.8	4	5	114697	7501.6
833.9	1394.4	4	5	69030	8569.4
1038.0	1032.6	4	5	7326	8237.0
1140.9	519.4	4	5	119619	8823.4
1661.4	620.7	4	5	103650	5114.1
1699.8	878.7	4	5	103333	11813.6
1711.6	726.1	4	5	105814	6423.7
1738.9	1002.4	4	5	106036	7533.7
1963.1	619.4	4	5	108623	11594.1
323.5	381.4	5	5	4449	14003.3
1526.1	1100.0	5	5	5988	12572.6
104.7	381.8	5	5	54209	11206.5
158.1	258.8	5	5	110275	8147.9
182.2	1443.5	5	5	6864	6475.1
228.6	347.1	5	5	111552	12330.2
246.4	871.5	5	5	111639	11102.6
253.7	360.9	5	5	54455	11028.5
309.7	716.4	5	5	55835	9364.4
352.9	508.8	5	5	112523	12766.1
381.8	1011.2	5	5	114104	11050.2
402.2	269.7	5	5	132374	6020.8
473.4	911.6	5	5	63332	8214.6
514.4	354.7	5	5	139450	7168.6
534.5	561.8	5	5	66725	13251.9
550.0	771.0	5	5	63863	14233.4
942.5	1749.6	5	5	73888	4852.9
988.5	1759.5	5	5	140968	5637.5
1089.9	1028.6	5	5	120492	9775.2
1175.3	1107.7	5	5	88069	11835.9
1208.0	1321.3	5	5	121743	9634.5
1209.4	1212.2	5	5	89215	7736.3
1268.8	1585.1	5	5	74237	7840.6
1393.5	394.5	5	5	124413	7025.6
1422.7	556.1	5	5	124703	10353.8
1441.6	737.4	5	5	96758	6513.9
1504.3	881.6	5	5	125846	5793.2
1547.5	445.4	5	5	100172	8009.3
1596.2	990.2	5	5	101087	6640.8
1625.6	573.9	5	5	127303	6481.0
1680.4	556.7	5	5	103241	4863.5
1742.1	638.4	5	5	103680	7525.7
1803.2	811.7	5	5	130291	5174.4
250.7	834.3	5	5	138917	10695.6
262.1	583.3	5	5	55904	7263.9
294.4	314.0	5	5	54519	8641.6
324.7	630.3	5	5	55960	5663.0
364.0	609.2	5	5	65175	11935.1
383.8	531.3	5	5	114503	5642.1
443.3	848.8	5	5	63978	7195.5
549.1	824.2	5	5	64029	9085.0
698.0	1960.0	5	5	7162	18249.9
939.8	1178.4	5	5	118853	7128.9
1333.8	998.2	5	5	93131	7226.0
1516.1	640.8	5	5	99256	16588.6
1591.5	794.8	5	5	100839	6101.5
1792.0	766.2	5	5	106645	8705.8
1807.6	454.3	5	5	128189	6836.3
227.8	962.8	6	5	131834	9126.4
242.1	825.1	6	5	59175	7943.8
530.3	618.7	6	5	116103	9281.7
1389.2	720.5	6	5	96159	16032.6
113.4	147.7	6	5	131633	7066.4
190.0	360.2	6	5	111086	6008.4
293.4	414.2	6	5	132167	7060.7
312.5	694.8	6	5	55837	6278.5
319.2	379.0	6	5	58652	8721.5
322.8	455.6	6	5	112564	14143.0
381.6	485.9	6	5	112528	6148.3
410.3	254.3	6	5	132383	6807.6
429.0	409.0	6	5	114678	6653.1
458.1	679.3	6	5	115308	9881.4
489.9	763.1	6	5	66479	4977.2
544.6	559.5	6	5	116496	6180.7
780.0	1309.1	6	5	118194	6626.8
926.8	1689.9	6	5	74419	4437.1
940.5	851.5	6	5	118875	6894.9
982.4	1530.7	6	5	119000	11404.0
1155.7	834.3	6	5	85466	6862.1
1216.7	962.8	6	5	89650	11385.4
1245.2	67.0	6	5	141595	6244.2
1247.0	660.5	6	5	122520	6268.0
1376.2	2037.4	6	5	124122	7498.7
1379.3	1936.1	6	5	90675	6288.9
1621.1	1062.0	6	5	101768	7042.3
1726.2	614.1	6	5	103791	9003.7
1740.9	827.2	6	5	137508	6248.4
1764.9	908.0	6	5	106252	8194.8
1792.7	974.1	6	5	106733	6708.9
1904.2	755.2	6	5	138047	5932.5
1907.3	675.1	6	5	9559	6273.3
196.1	388.2	6	5	111120	6242.5
265.6	362.2	6	5	54561	9848.6
286.0	2032.2	6	5	132153	8228.4
306.4	419.8	6	5	112625	8308.4
344.9	604.8	6	5	65231	5131.1
542.6	347.1	6	5	139580	6867.2
642.1	2018.8	6	5	117832	7896.7
966.2	788.3	6	5	69951	7310.8
1249.8	958.9	6	5	85683	10680.1
1328.7	559.0	6	5	8973	9313.4
1441.9	718.7	6	5	96771	10189.7
1717.4	923.1	6	5	105918	5381.4
490.9	451.9	7	5	112668	23140.0
1270.0	550.8	7	5	147046	7789.2
1538.1	904.6	7	5	142919	9353.1
189.5	179.4	7	5	110672	11394.7
296.2	392.0	7	5	54573	8088.4
320.1	899.0	7	5	59403	4989.5
343.6	596.1	7	5	113560	5236.5
344.5	421.3	7	5	132229	9487.0
348.9	933.7	7	5	59636	5075.7
360.2	737.4	7	5	113746	7241.9
373.2	733.0	7	5	62569	6013.5
397.9	723.3	7	5	132459	5979.0
412.9	347.1	7	5	132490	8751.1
426.2	834.1	7	5	63877	7502.3
447.5	495.7	7	5	63212	16298.9
454.5	491.1	7	5	63212	7059.7
526.8	432.3	7	5	115634	6293.6
536.3	462.5	7	5	139572	5357.8
563.6	1398.0	7	5	8548	5725.7
575.8	497.2	7	5	115658	8785.1
606.5	428.3	7	5	117381	8667.9
607.4	1472.9	7	5	132920	5175.0
779.2	1366.4	7	5	68837	5867.0
994.5	551.1	7	5	83188	7931.5
1045.8	1770.9	7	5	75106	5241.8
1156.5	1418.3	7	5	87624	5185.8
1163.2	642.3	7	5	87859	5490.6
1266.0	863.1	7	5	85696	7595.4
1341.6	559.9	7	5	155832	4557.2
1365.8	635.7	7	5	123984	5546.3
1433.9	688.3	7	5	96401	8919.4
1517.4	753.0	7	5	136418	5345.1
1607.3	743.2	7	5	126648	6104.4
1762.6	1012.5	7	5	106343	7549.7
1778.3	735.9	7	5	130062	5568.2
1855.9	1030.7	7	5	137888	6186.0
1019.0	1486.9	7	5	75075	10882.7
154.1	916.7	7	5	10838	15079.3
165.7	843.8	7	5	59737	6317.0
244.4	858.0	7	5	111650	5165.6
333.0	501.8	7	5	10912	9054.1
502.3	1211.0	7	5	139384	9838.6
522.9	376.8	7	5	115665	14081.6
1591.6	597.8	7	5	11669	4497.2
1858.4	685.0	7	5	152318	5150.0
165.9	280.5	8	5	54596	7921.5
454.3	369.6	8	5	115086	10602.7
459.2	973.2	8	5	59908	8036.4
464.4	393.0	8	5	115100	10109.3
507.1	373.4	8	5	115471	31357.5
1268.4	844.2	8	5	85700	11592.0
1575.0	858.0	8	5	100567	8756.2
1619.8	842.7	8	5	100577	6649.2
160.9	401.5	8	5	55986	4867.4
171.1	858.0	8	5	59539	5285.2
186.6	192.8	8	5	110675	7010.4
195.0	866.0	8	5	59770	6791.1
206.6	183.6	8	5	131787	14036.6
208.3	265.7	8	5	111243	6072.2
218.3	432.6	8	5	56181	8537.3
292.6	659.7	8	5	132191	5886.0
297.5	385.5	8	5	54573	5533.7
299.3	627.9	8	5	10894	14797.2
301.7	398.1	8	5	149521	10539.4
313.6	314.4	8	5	54639	6342.6
330.3	954.7	8	5	59625	6227.9
357.8	948.6	8	5	59640	5429.6
384.5	331.2	8	5	139098	10133.0
387.1	437.2	8	5	113968	7372.6
402.0	641.7	8	5	166472	4469.2
403.8	567.2	8	5	114233	5660.2
478.4	452.3	8	5	114849	6789.6
508.3	511.2	8	5	132640	5622.7
803.3	393.0	8	5	150190	9254.5
887.3	1352.3	8	5	74872	5694.2
894.4	371.3	8	5	146469	11826.3
952.6	919.2	8	5	70015	5517.2
1175.3	535.2	8	5	141366	8918.0
1183.8	534.2	8	5	141363	5631.4
1351.0	893.8	8	5	95079	5666.6
1811.2	585.8	8	5	129723	6160.5
1835.9	848.1	8	5	107122	6424.4
402.1	343.8	8	5	145302	24581.5
1728.8	1013.5	8	5	105979	7328.5
169.4	317.6	8	5	54657	6627.0
216.3	399.6	8	5	157771	6848.4
223.6	842.8	8	5	60028	8484.7
384.1	636.7	8	5	65308	5873.2
412.0	520.8	8	5	114569	10727.2
485.2	414.8	8	5	154095	5793.2
542.0	683.5	8	5	65475	5628.1
578.0	38.5	8	5	145570	6905.2
1861.6	319.7	8	5	148803	5532.0
1877.7	630.9	8	5	104188	5921.3
1952.6	578.5	8	5	138437	13923.5
1803.6	550.6	9	5	129718	5329.7
185.2	487.3	9	5	149297	5174.1
228.7	407.4	9	5	153633	6545.8
254.8	318.9	9	5	54679	7556.6
263.9	295.9	9	5	54680	5155.7
278.7	308.7	9	5	54691	7325.1
332.1	838.8	9	5	111817	5787.9
349.6	550.0	9	5	58752	5665.9
354.8	653.4	9	5	149591	7941.7
370.2	702.7	9	5	114049	5494.4
404.5	382.4	9	5	113869	8085.3
403.6	607.7	9	5	65320	5069.7
459.3	945.1	9	5	60157	12589.9
476.7	538.8	9	5	10986	6375.9
480.2	695.3	9	5	132569	14039.2
488.6	645.3	9	5	65360	11323.4
505.6	547.9	9	5	63500	6143.2
520.0	952.0	9	5	145448	5435.7
530.9	841.7	9	5	64318	4787.3
572.1	707.8	9	5	12156	7629.3
615.9	565.8	9	5	149835	5473.4
775.0	1564.0	9	5	75961	16073.1
1036.5	1782.2	9	5	76251	5701.2
1129.2	520.2	9	5	119816	9412.8
1135.5	1717.0	9	5	76373	6236.8
1189.0	1107.1	9	5	88581	6066.7
1197.4	598.2	9	5	119785	7571.8
1282.4	1986.2	9	5	90737	7954.0
1388.4	529.7	9	5	156024	7013.6
1746.7	1264.9	9	5	148340	10775.5
1910.7	668.5	9	5	104205	7088.8
1951.6	853.4	9	5	144327	7276.5
328.0	700.8	9	5	157890	10618.1
364.8	501.3	9	5	113731	25129.3
953.1	1045.1	9	5	72638	17370.5
100.7	930.9	9	5	60177	5001.1
144.6	158.7	9	5	110474	7318.9
201.6	313.7	9	5	138829	15111.4
305.2	569.8	9	5	56590	9164.1
1669.7	942.9	9	5	127822	6512.3
1688.9	434.7	9	5	128529	7655.1
1749.8	533.3	9	5	161360	8748.4
1782.6	455.9	9	5	128579	7213.9
915.4	672.3	10	5	140475	8844.3
1026.8	970.9	10	5	119188	6091.8
59.4	171.6	10	5	157502	6707.7
254.9	834.8	10	5	60288	5371.5
326.3	519.1	10	5	112320	7168.4
385.2	669.6	10	5	65497	7477.2
484.1	480.0	10	5	149703	9416.7
509.7	383.5	10	5	115436	8143.2
539.2	627.2	10	5	63533	5060.2
567.1	460.3	10	5	115732	5242.9
674.1	1111.8	10	5	154515	6438.6
686.6	1851.7	10	5	12200	7682.7
1017.0	255.1	10	5	13501	7284.8
1076.7	1664.9	10	5	76888	6579.2
1229.2	387.9	10	5	13640	7648.8
1229.4	498.3	10	5	163994	15396.0
1291.1	664.5	10	5	93703	5007.2
1325.0	600.7	10	5	93721	4701.5
1379.2	597.0	10	5	93741	4235.2
1431.1	804.8	10	5	124763	5356.9
1491.2	875.6	10	5	125861	5538.8
1553.7	758.1	10	5	136701	5121.3
1557.2	717.8	10	5	126307	8265.0
1660.0	563.2	10	5	102387	4913.9
1738.9	440.2	10	5	128557	5429.0
1738.6	1107.5	10	5	157133	8212.3
1979.7	253.3	10	5	12952	6821.7
1237.4	521.8	10	5	141478	10208.6
1354.3	956.7	10	5	124004	5371.5
1554.1	523.4	10	5	136386	8164.2
1601.6	1115.7	10	5	161019	12971.5
392.6	728.9	11	5	158058	10818.0
403.5	257.3	11	5	132415	10744.7
910.9	490.4	11	5	133633	7935.3
106.3	157.7	11	5	149059	9213.5
200.5	488.3	11	5	56651	8339.6
206.3	377.4	11	5	111159	6495.3
207.2	320.1	11	5	54784	7175.4
217.5	319.9	11	5	54730	14682.2
268.0	514.1	11	5	58291	6061.3
289.2	687.8	11	5	56750	5517.3
362.6	600.2	11	5	65492	7159.8
373.3	551.8	11	5	62832	5838.1
385.4	521.8	11	5	158003	7087.1
391.5	295.4	11	5	114394	5829.7
433.1	680.5	11	5	65620	13029.2
486.4	686.1	11	5	65646	5048.6
500.2	680.9	11	5	14501	4968.8
945.1	811.2	11	5	14715	5950.3
1208.8	1782.5	11	5	121958	7198.3
1240.8	730.4	11	5	122375	5347.6
1395.3	799.8	11	5	95901	5239.2
1535.7	985.6	11	5	142608	5425.0
1633.9	569.7	11	5	102395	9048.5
1685.6	697.7	11	5	104380	7800.0
218.9	531.1	11	5	56855	4606.9
342.0	623.0	11	5	65673	9537.6
603.9	526.9	11	5	117155	8708.5
631.5	747.1	11	5	158554	8665.8
644.4	358.0	11	5	116919	6088.4
923.5	1563.4	11	5	77781	6100.0
1149.6	1503.4	11	5	87284	10832.4
1995.8	774.1	11	5	138203	5600.8
224.6	354.9	12	5	15595	8344.7
228.5	513.4	12	5	56677	9440.2
288.7	466.5	12	5	157841	12692.8
1401.7	942.9	12	5	147196	18592.8
1440.6	570.3	12	5	164423	7154.3
97.8	217.9	12	5	144612	5628.5
149.8	913.8	12	5	60457	5518.6
160.5	882.9	12	5	60727	6328.7
182.0	438.1	12	5	56823	5360.7
207.2	642.3	12	5	56654	10374.3
228.2	616.7	12	5	56866	8406.2
260.9	258.8	12	5	110833	7568.9
313.4	254.6	12	5	110868	5481.7
341.1	540.0	12	5	56978	7794.1
343.5	737.7	12	5	149582	6359.5
398.3	631.5	12	5	65698	5351.3
486.7	635.0	12	5	65757	7896.3
790.9	814.6	12	5	159293	7018.3
836.1	1659.4	12	5	140221	6028.3
1119.1	964.7	12	5	87467	11265.9
1177.4	1452.0	12	5	135237	9337.7
1232.2	849.5	12	5	150660	6319.9
1239.5	1459.0	12	5	146958	5965.3
1346.7	537.0	12	5	123740	18606.8
1350.1	593.2	12	5	93854	8375.8
1430.1	586.9	12	5	97286	7030.4
1724.4	840.0	12	5	105838	5603.7
271.1	315.1	12	5	54901	5173.2
277.8	456.0	12	5	153819	8426.6
278.8	576.3	12	5	57106	4687.5
911.6	724.2	12	5	163521	5489.3
1623.9	1118.7	12	5	148071	11473.6
371.9	420.5	13	5	145287	7392.3
407.4	1001.4	13	5	166519	6961.3
873.3	879.8	13	5	70532	11161.5
139.4	439.3	13	5	110123	4587.0
162.1	942.6	13	5	166141	5594.8
178.1	618.3	13	5	111283	5835.8
238.9	374.0	13	5	54887	7211.3
304.4	778.1	13	5	58503	9002.3
306.3	403.9	13	5	149528	5761.7
475.8	407.5	13	5	162712	5167.8
504.0	380.6	13	5	115448	5462.0
542.2	827.3	13	5	64692	5051.9
654.1	608.7	13	5	163031	7440.3
846.0	487.8	13	5	150273	6931.0
874.7	869.6	13	5	163454	4962.6
903.9	521.6	13	5	146438	5856.9
1140.8	677.8	13	5	88026	4569.9
1342.0	1241.9	13	5	94538	5105.3
1664.8	940.4	13	5	127829	4836.4
135.5	190.3	13	5	131608	14082.8
1449.8	730.8	13	5	124916	11590.7
163.8	869.0	13	5	170197	5065.3
210.3	629.9	13	5	145129	6305.4
278.4	1114.2	13	5	174211	7493.8
326.1	588.6	13	5	157878	9046.5
549.9	648.7	13	5	139506	5694.3
1840.8	835.6	13	5	107217	5078.6
229.6	371.0	14	5	54933	10056.7
272.1	694.4	14	5	57263	23978.5
1002.5	536.5	14	5	83321	14925.1
1446.0	474.3	14	5	125209	11285.5
1940.1	673.9	14	5	104710	7602.0
151.5	286.9	14	5	54877	8942.1
246.2	558.1	14	5	57063	5795.4
256.9	541.6	14	5	57077	7229.4
318.4	409.2	14	5	113050	8525.8
338.4	398.4	14	5	166368	6942.4
349.1	684.7	14	5	113589	7629.1
474.3	495.8	14	5	145406	10825.0
481.2	535.2	14	5	115236	5717.9
1294.0	1723.5	14	5	79163	5408.2
1396.8	785.7	14	5	168067	6478.1
1493.8	479.8	14	5	125224	8946.4
1629.9	747.5	14	5	156864	6341.5
1766.0	834.4	14	5	129265	7010.1
2008.7	928.9	14	5	177688	6556.0
141.8	434.7	14	5	177843	6145.8
142.9	295.9	14	5	177834	5266.4
327.8	303.7	14	5	54986	5186.9
415.3	531.2	14	5	170596	5438.1
480.1	844.9	14	5	64815	5381.9
1685.2	1191.1	14	5	161233	21200.8
1770.7	726.4	14	5	165479	6176.7
448.7	502.0	15	5	63244	13830.8
815.0	833.1	15	5	70683	9172.3
965.2	961.5	15	5	171280	8307.1
97.7	839.2	15	5	60928	6352.5
179.5	198.6	15	5	170204	6235.3
215.3	638.2	15	5	57361	5260.7
242.9	387.1	15	5	170352	6146.1
413.5	543.4	15	5	178275	17721.2
456.6	519.4	15	5	132542	12912.6
616.6	609.4	15	5	158503	10628.5
1152.5	690.7	15	5	88033	6961.0
1196.4	1506.8	15	5	87356	5799.9
1299.1	736.5	15	5	179331	9301.1
1343.7	848.8	15	5	94592	8225.0
1360.0	668.5	15	5	95023	4595.9
1521.3	731.0	15	5	99063	6156.9
1685.6	1151.5	15	5	173050	7180.0
1714.2	569.1	15	5	148232	5612.5
1737.4	1177.0	15	5	152041	5517.7
1742.5	777.5	15	5	20806	7345.3
287.5	418.2	15	5	157846	7279.1
340.4	447.3	15	5	113104	6537.9
344.2	547.4	15	5	57449	8161.0
397.8	572.3	15	5	66033	6708.3
885.4	1039.7	15	5	171193	5996.8
1863.8	1414.4	15	5	177326	5612.8
108.8	388.9	16	5	109098	8263.8
252.6	341.1	16	5	21139	6868.7
255.2	403.2	16	5	21140	9613.1
270.4	646.9	16	5	174195	6502.9
285.6	246.1	16	5	110969	5720.1
295.7	416.7	16	5	113141	7951.9
311.4	255.1	16	5	110973	8000.3
356.3	493.9	16	5	113738	6229.9
390.9	563.6	16	5	66036	5506.6
1255.5	666.8	16	5	150718	9098.0
1372.1	1010.0	16	5	179548	6015.2
1740.5	903.8	16	5	180613	8206.9
1823.1	956.3	16	5	106951	5932.9
1954.4	1018.8	16	5	165917	5457.8
392.4	650.1	16	5	166486	9560.1
1523.2	1130.4	16	5	156364	14462.9
1895.5	1032.6	16	5	190464	27651.1
445.4	429.6	16	5	113179	6656.4
527.2	415.5	16	5	22622	7820.4
1011.9	579.9	16	5	182385	5531.5
1027.3	1782.9	16	5	80112	5979.9
1463.4	680.7	16	5	125318	7996.1
1653.8	963.4	16	5	101907	4830.2
1847.9	1068.4	16	5	148600	5390.4
200.7	288.5	17	5	54997	13182.1
289.6	535.6	17	5	57693	12585.0
357.4	878.8	17	5	61909	7946.9
372.6	488.5	17	5	113210	10934.0
1304.1	982.4	17	5	182780	19562.1
345.0	344.7	17	5	184855	8285.8
493.3	549.8	17	5	184998	8719.0
1201.8	1853.1	17	5	122135	5404.4
1379.2	616.8	17	5	94048	6154.1
1454.8	1886.2	17	5	91538	7563.1
1460.9	782.9	17	5	172134	7403.2
1559.1	579.6	17	5	164977	7516.0
274.1	340.0	17	5	23876	14092.5
286.5	608.9	17	5	57811	6598.7
387.3	621.4	17	5	66024	6168.7
503.9	616.3	18	5	66217	14538.2
518.0	606.3	18	5	63643	6843.2
1157.1	743.3	18	5	175272	14797.6
1401.0	1017.8	18	5	189243	9211.8
215.2	449.5	18	5	57647	5909.0
276.2	340.9	18	5	23876	8673.8
412.7	363.5	18	5	194869	6385.5
417.5	504.9	18	5	114657	6612.1
538.7	558.9	18	5	194996	7177.7
567.2	629.4	18	5	63647	9030.2
1133.8	851.2	18	5	179069	5747.2
1310.2	961.6	18	5	175541	5177.2
1891.1	1000.1	18	5	152874	5320.8
1963.8	568.3	18	5	23663	6613.9
1667.4	777.2	18	5	165229	6529.9
242.5	753.8	19	5	184703	8603.7
293.8	400.6	19	5	181541	8460.8
295.6	616.0	19	5	57933	5390.0
320.8	347.2	19	5	55057	8945.9
328.2	359.2	19	5	58719	6876.9
360.4	933.0	19	5	62165	12840.2
387.7	370.6	19	5	25506	7858.3
445.4	456.0	19	5	25550	6493.4
571.1	578.5	19	5	185082	4651.0
1506.9	1059.0	19	5	147694	11294.7
322.4	657.2	19	5	58015	10465.0
365.1	496.1	19	5	178197	8972.9
207.6	382.8	19	5	26897	6411.5
374.6	612.6	20	5	187909	12282.9
249.1	670.4	20	5	162248	9279.7
406.1	574.7	20	5	114315	6117.0
339.3	965.7	20	5	62345	17785.0
188.9	248.1	20	5	111025	5812.6
334.5	512.3	20	5	194761	7481.6
593.2	627.5	20	5	28546	7166.4
1644.8	1184.7	20	5	183715	8286.7
350.1	739.0	21	5	181608	5128.1
372.7	708.6	21	5	62743	6458.4
389.7	478.6	21	5	178216	5432.9
695.0	564.0	21	5	154419	7387.4
1681.6	1254.2	21	5	183829	9208.7
1900.9	1124.4	21	5	184306	9604.9
342.3	358.0	22	5	191117	6966.4
1959.7	1090.0	22	5	169488	6926.0
165.8	655.5	22	5	29848	9020.6
366.5	604.8	22	5	29982	8150.1
1387.8	1097.3	22	5	95426	6477.7
1822.1	1065.1	22	5	197485	6069.8
167.4	351.4	22	5	194475	6820.3
1248.0	604.5	22	5	185856	6726.7
1253.2	884.0	22	5	199226	7007.5
204.7	353.7	23	5	29867	5928.5
1985.3	1045.7	23	5	197723	7709.3
165.9	540.0	23	5	170152	5054.7
1741.9	839.6	24	5	129282	9906.7
163.3	598.2	24	5	144988	7598.8
332.3	602.0	24	5	205180	4922.4
1308.0	686.6	24	5	188917	7426.4
1636.7	602.5	24	5	209988	7331.4
279.4	710.1	24	5	213629	6587.9
153.8	473.1	24	5	210852	7112.7
198.5	618.9	24	5	205002	5729.4
407.7	549.0	25	5	114350	20968.4
187.1	711.0	25	5	208169	5700.5
1355.2	1032.2	25	5	189050	7523.9
1760.5	760.5	25	5	184049	7065.3
1500.7	692.5	26	5	212116	21787.1
126.8	480.7	26	5	58208	7136.6
130.9	472.7	26	5	58182	6165.9
133.2	494.6	26	5	208092	6682.8
274.2	419.7	26	5	210967	10924.1
915.7	1292.5	26	5	213894	8707.3
1594.9	1206.8	26	5	212379	6621.5
1854.2	1092.2	26	5	152291	9969.0
172.8	277.5	27	5	198017	8033.4
327.4	607.5	27	5	205155	10836.0
1363.3	648.1	27	5	206236	14864.3
1934.5	1161.4	27	5	169854	5680.7
1770.7	716.0	27	5	210340	5907.7
1615.7	1246.4	28	5	38630	6665.4
270.0	400.7	29	5	184739	7088.6
1416.9	673.4	29	5	224176	5044.4
1600.5	651.9	29	5	148017	7931.1
1531.9	1027.2	29	5	224513	6009.1
1710.4	1152.8	33	5	232459	7625.5
1704.5	1190.3	33	5	46119	6976.1
1700.3	1113.0	34	5	46114	6327.5
1749.5	1071.1	40	5	53198	6235.8
