## Supplementary material for "Unified nonparametric analysis of single-molecule spatial omics data using probabilistic indices": Data used in the analysis from already existing publications: wspR_merged_spots.txt

spot_coord_i	spot_coord_j	spot_coord_z	spots_fov	spots_cell_id	spot_intensity
279.3	918.1	3	1	1256	8912.1
668.3	743.3	3	1	2032	3241.9
692.6	519.2	3	1	2088	1410.2
695.0	548.8	3	1	2106	2842.8
733.4	1171.2	3	1	2191	6179.4
738.1	734.1	3	1	34045	1938.0
842.5	906.1	3	1	37611	1647.6
847.0	1157.8	3	1	15407	2675.2
897.9	1280.0	3	1	14726	1098.0
940.2	799.8	3	1	15568	1324.7
945.4	1650.8	3	1	240	7459.2
953.5	1278.4	3	1	29900	1808.1
1091.2	1131.1	3	1	15967	5027.3
1198.0	1114.0	3	1	31963	5332.8
1317.4	1099.6	3	1	3143	1611.2
1324.9	619.1	3	1	566	2803.4
1462.6	690.0	3	1	616	3437.9
1710.5	1129.7	3	1	3752	2501.5
1942.7	1299.9	3	1	4231	11564.2
1960.0	485.4	3	1	4262	2228.8
1970.8	1524.3	3	1	4292	5069.7
749.8	921.7	3	1	11378	1326.6
786.6	1288.0	3	1	12964	3323.9
985.0	788.9	3	1	17042	1247.9
1011.8	822.4	3	1	17100	1040.7
1082.8	1115.4	3	1	17286	6634.2
1091.4	747.6	3	1	17302	935.6
1098.5	986.2	3	1	17327	1709.0
1133.0	758.3	3	1	36724	4713.9
1209.7	1241.3	3	1	5007	1003.6
1325.8	1164.3	3	1	17611	2516.8
1749.5	1235.2	3	1	37373	5858.2
1822.4	575.7	4	1	3995	4823.4
612.0	1135.8	4	1	1941	2734.6
57.2	1990.9	4	1	763	13629.9
70.4	1969.0	4	1	791	5772.3
85.0	1566.1	4	1	4472	7968.7
85.7	1797.0	4	1	828	9980.5
90.2	685.2	4	1	4475	8217.7
98.0	1115.0	4	1	849	8426.4
106.8	1777.0	4	1	879	16023.7
126.1	1611.9	4	1	906	17319.4
131.0	474.3	4	1	934	8265.4
133.0	842.0	4	1	937	8611.5
138.6	296.5	4	1	4496	8270.9
153.9	360.5	4	1	1004	2823.9
154.1	365.5	4	1	1004	9893.8
160.0	1337.3	4	1	994	6286.7
165.9	351.0	4	1	4529	11452.8
185.7	350.0	4	1	1109	11450.5
218.6	785.8	4	1	4547	8417.9
219.8	1896.5	4	1	1156	12175.0
237.6	1160.5	4	1	1181	3118.6
239.0	1276.0	4	1	1174	10308.4
240.0	1072.7	4	1	1197	5764.9
239.0	122.2	4	1	4554	4528.5
249.1	120.4	4	1	4556	1621.1
270.8	680.0	4	1	1241	13082.5
285.0	301.0	4	1	4565	6469.3
303.9	1901.5	4	1	4571	10172.7
315.2	688.0	4	1	4574	7234.0
317.6	1572.0	4	1	1315	11176.6
319.2	1798.9	4	1	4577	4292.6
364.0	1892.2	4	1	1386	6163.2
383.2	424.6	4	1	33805	13824.2
389.8	1300.5	4	1	33806	5243.4
390.4	463.0	4	1	33807	11079.9
508.3	1478.9	4	1	1690	8087.6
556.0	432.0	4	1	1799	9719.2
563.4	433.1	4	1	1799	3881.3
563.7	568.2	4	1	1821	4946.1
583.9	551.7	4	1	1868	8273.8
624.0	210.5	4	1	1964	7642.9
655.4	1125.5	4	1	12441	5261.7
658.4	488.0	4	1	2003	7733.0
659.0	442.5	4	1	2021	3578.6
698.8	506.2	4	1	2114	5446.8
713.0	511.7	4	1	2145	5561.9
713.1	560.4	4	1	2142	4661.0
719.0	665.0	4	1	2156	11097.2
761.2	657.0	4	1	34213	6991.2
775.5	542.0	4	1	12942	2100.3
796.9	833.1	4	1	13076	2730.2
814.2	1133.7	4	1	15367	3469.1
834.7	1551.0	4	1	2385	6303.5
858.0	529.6	4	1	14274	4088.2
857.6	733.3	4	1	34934	2001.5
865.2	411.2	4	1	34699	2579.2
868.0	591.9	4	1	34941	1629.0
872.7	644.3	4	1	14368	847.8
881.2	578.2	4	1	35616	1101.0
898.9	1524.2	4	1	34746	1992.7
923.2	948.3	4	1	15530	2863.5
926.0	477.0	4	1	35741	3370.0
937.5	768.5	4	1	2570	3939.9
958.0	668.2	4	1	16984	2603.1
959.4	484.6	4	1	29987	4811.5
960.2	1493.3	4	1	30127	2125.3
989.3	549.2	4	1	30415	2496.0
989.5	1511.2	4	1	11857	1304.5
992.9	1248.6	4	1	17071	2157.9
1008.8	184.1	4	1	4900	17386.5
1011.4	942.0	4	1	17113	2301.5
1020.2	1275.5	4	1	4910	2383.6
1024.8	1712.3	4	1	4919	4247.2
1046.4	1319.4	4	1	17206	2725.9
1049.8	1257.6	4	1	4931	2660.3
1077.8	690.5	4	1	31289	2580.5
1083.3	1118.5	4	1	17286	4007.7
1085.3	969.0	4	1	17289	6268.4
1100.1	1068.1	4	1	17319	3257.3
1116.0	899.2	4	1	17353	1676.3
1119.6	1368.8	4	1	17359	2625.4
1135.3	1276.2	4	1	31670	2040.3
1265.9	1106.2	4	1	3064	2334.4
1305.4	1159.7	4	1	33459	1708.5
1331.2	1152.2	4	1	17617	2687.6
1468.4	64.5	4	1	3373	11191.3
1697.9	27.8	4	1	3735	2556.8
1847.8	1537.1	4	1	4042	8846.3
1914.9	1953.5	4	1	4161	15780.1
1982.6	648.0	4	1	5224	3859.0
2036.5	1255.5	4	1	4421	6609.6
130.2	1317.3	4	1	33756	8144.6
341.8	569.0	4	1	33795	7391.0
912.0	224.1	4	1	35794	11912.4
964.1	1303.9	4	1	17922	3815.5
993.0	475.5	4	1	37893	2640.4
998.6	1235.3	4	1	5485	1997.1
1172.2	1021.1	4	1	18419	1962.1
1266.7	1033.4	4	1	37110	2961.6
1500.6	1012.2	4	1	37301	13040.9
1644.0	194.3	4	1	37329	5838.1
1725.0	1387.4	4	1	37354	4096.7
1075.9	685.7	5	1	31289	1733.7
869.1	1062.8	5	1	17767	2009.5
32.2	1117.5	5	1	33721	6324.3
93.9	645.8	5	1	5246	13666.0
127.2	1238.6	5	1	33747	8269.5
307.0	764.4	5	1	33784	6934.3
332.4	598.0	5	1	5269	12908.7
363.9	411.1	5	1	37442	8362.4
384.7	423.6	5	1	33805	9671.5
406.5	322.5	5	1	4621	7359.3
527.8	416.0	5	1	4659	7937.2
548.7	324.8	5	1	37460	6410.7
644.3	1141.0	5	1	12436	6234.2
763.5	1071.2	5	1	17640	2759.2
834.1	1251.2	5	1	17713	3116.3
840.2	969.8	5	1	17721	4031.8
845.4	1066.0	5	1	17729	2553.0
851.5	775.5	5	1	34688	2436.1
886.9	1140.1	5	1	17799	2115.1
924.0	1413.2	5	1	29166	2106.5
969.0	489.0	5	1	30169	1693.7
971.7	526.3	5	1	37850	2637.8
1000.6	1366.9	5	1	17087	1853.7
1042.0	642.2	5	1	30528	3997.8
1063.2	1344.3	5	1	17241	2561.8
1089.9	1084.5	5	1	12010	4680.7
1116.0	1146.4	5	1	31571	1350.6
1117.4	1280.7	5	1	12052	1208.2
1138.1	1008.4	5	1	18361	2279.6
1173.7	1041.1	5	1	31871	1749.9
1319.2	654.7	5	1	5058	7194.0
850.7	890.0	5	1	13294	2481.5
899.8	1353.0	5	1	29603	2818.8
911.3	956.7	5	1	18740	2831.8
940.4	759.1	5	1	18793	1641.4
1039.8	776.3	5	1	19046	4406.7
1047.9	933.7	5	1	19061	2703.8
1115.0	1126.0	5	1	19256	2484.8
27.1	1261.9	6	1	38212	6392.0
712.0	941.2	6	1	11414	2077.2
811.0	447.7	6	1	38331	1545.9
842.4	988.6	6	1	18643	1165.3
864.3	724.2	6	1	35058	2250.7
949.6	758.4	6	1	29870	2347.8
955.0	1061.9	6	1	18819	2517.7
984.6	524.4	6	1	30244	2323.7
1115.9	846.6	6	1	31508	909.1
1249.5	1144.3	6	1	12174	1818.5
777.3	734.2	6	1	34556	2415.1
1036.0	655.7	6	1	36592	1234.2
1049.8	523.8	6	1	39014	2825.9
817.0	966.5	7	1	19595	2623.2
834.5	1220.5	7	1	19615	2052.6
883.1	933.2	7	1	13368	2859.7
978.7	1161.6	7	1	18908	2116.8
1116.0	1267.8	7	1	40498	1710.6
1171.0	1131.2	7	1	32015	1074.7
1172.6	1312.0	7	1	19366	1237.0
1287.5	1199.4	7	1	20451	1539.5
826.6	766.3	7	1	13825	2340.5
893.8	782.0	7	1	20646	2070.0
1026.4	722.3	7	1	20949	1253.9
405.5	33.9	8	1	6231	5776.2
907.9	1186.2	8	1	19715	1934.4
1229.4	1078.3	8	1	32509	1312.0
854.0	1041.0	8	1	21530	3378.7
916.0	815.1	9	1	14549	1427.5
930.9	1004.8	9	1	21651	2030.8
955.6	640.0	9	1	20772	750.6
1677.6	6.3	9	1	7003	3553.0
863.8	1057.3	10	1	22488	2971.2
917.0	1088.8	10	1	21626	1979.3
1143.5	1150.7	10	1	23108	803.2
899.9	1104.4	11	1	24250	1041.0
1052.7	998.5	12	1	23795	1619.5
960.0	1129.1	13	1	25149	1717.3
1286.7	654.5	2	4	42600	2039.8
103.1	911.8	3	4	49625	4317.4
113.1	1014.0	3	4	657	6606.4
155.0	1511.3	3	4	49743	7999.7
202.7	1320.3	3	4	3045	4140.3
212.4	1298.1	3	4	750	5590.0
220.1	1143.9	3	4	759	10173.7
273.1	620.0	3	4	797	2789.9
300.0	658.1	3	4	826	10569.6
324.7	692.0	3	4	846	9056.7
629.7	1042.0	3	4	49	2790.2
675.3	1254.5	3	4	19116	2953.8
733.1	1619.0	3	4	1262	2448.0
738.6	966.0	3	4	109	4041.5
808.7	1273.8	3	4	20240	1051.1
827.0	1008.1	3	4	24730	2381.3
864.1	1315.3	3	4	231	1047.1
876.3	1239.8	3	4	51448	1556.2
889.5	916.2	3	4	25526	3167.2
906.6	696.6	3	4	51926	1263.9
967.0	1156.9	3	4	1560	1065.8
1048.5	541.6	3	4	34645	2737.4
1048.0	640.7	3	4	34047	2991.8
1064.7	1228.0	3	4	365	2032.6
1093.9	790.5	3	4	35699	1473.9
1115.8	1029.0	3	4	38666	1415.2
1125.8	531.5	3	4	53990	3516.9
1177.8	1034.6	3	4	38738	1697.5
1191.7	1045.4	3	4	54710	2229.7
1192.1	531.3	3	4	36517	1294.8
1193.1	504.0	3	4	36516	1052.5
1199.7	1168.2	3	4	437	1798.9
1203.9	1072.0	3	4	54715	973.5
1232.7	1253.9	3	4	37280	1672.6
1233.8	877.0	3	4	38538	2884.4
1250.2	772.6	3	4	2007	1404.1
1253.9	928.2	3	4	38789	2037.5
1258.4	698.1	3	4	2015	3648.8
1270.3	765.1	3	4	2036	2666.9
1284.0	519.0	3	4	55812	5044.7
1293.6	545.1	3	4	45122	1785.9
1329.6	456.2	3	4	56338	1411.9
1342.2	967.0	3	4	45388	2011.7
1371.8	708.8	3	4	45748	2406.5
1387.8	1086.7	3	4	57015	2552.4
1389.1	1046.0	3	4	38644	3687.8
1461.6	245.4	3	4	2254	5781.7
1494.3	825.0	3	4	48032	3620.8
1579.2	1636.4	3	4	58614	8387.2
1675.2	340.5	3	4	60659	5275.3
1798.9	301.5	3	4	2684	7584.0
1946.5	2021.3	3	4	2826	5619.3
2007.8	1766.5	3	4	58963	9906.0
2030.4	736.8	3	4	2900	3818.1
302.4	1725.1	3	4	15245	5759.2
597.2	1432.7	3	4	17799	2023.6
684.4	1488.4	3	4	50883	2261.2
691.4	1147.4	3	4	19579	3133.1
747.6	940.5	3	4	26181	3337.2
764.3	1236.9	3	4	20298	2276.0
830.0	900.6	3	4	51322	1192.7
990.0	1455.0	3	4	21897	4116.8
1007.3	802.6	3	4	33963	2886.9
1050.0	929.5	3	4	52922	3126.0
1130.8	562.9	3	4	35071	3368.9
1172.1	1248.9	3	4	37322	2561.4
1265.7	1039.7	3	4	44953	1847.3
1284.7	1417.6	3	4	56023	2014.2
1390.6	712.6	3	4	56778	1630.4
1394.7	968.3	3	4	3891	3231.6
1545.7	905.1	3	4	48669	2232.0
1785.3	299.4	3	4	4052	8746.9
13.6	1992.1	4	4	49078	2025.0
25.0	917.9	4	4	58976	14083.4
26.4	1831.0	4	4	49247	2167.2
34.2	1539.1	4	4	60785	4852.6
76.2	591.4	4	4	2968	6501.6
93.5	573.7	4	4	2981	8209.1
117.3	1881.2	4	4	3002	7292.3
178.1	652.4	4	4	3039	4953.5
263.3	631.8	4	4	787	7803.2
655.5	1023.5	4	4	26100	1799.7
691.0	1120.9	4	4	19562	1306.7
720.1	1137.5	4	4	20259	3170.1
734.3	1093.5	4	4	19594	1891.2
743.8	1125.0	4	4	20131	792.9
764.4	991.3	4	4	25374	1509.1
781.0	1393.9	4	4	24364	2159.6
820.7	1060.4	4	4	51238	1536.5
841.0	1330.2	4	4	25045	1610.2
842.4	1078.5	4	4	25841	1501.7
876.0	1165.7	4	4	26287	2141.5
888.3	889.2	4	4	26309	2481.9
913.5	1187.7	4	4	26348	2737.8
934.4	754.1	4	4	51954	1870.2
956.5	703.5	4	4	52368	2319.0
1047.8	628.0	4	4	34046	2335.0
1086.3	1063.5	4	4	53701	2646.9
1099.2	480.8	4	4	53794	2798.1
1104.6	946.1	4	4	36375	1912.2
1112.0	294.0	4	4	60049	4558.9
1140.5	471.3	4	4	3710	2127.5
1154.2	1041.0	4	4	38703	2109.7
1160.7	776.0	4	4	36820	1027.2
1163.4	1345.5	4	4	37238	2276.6
1182.4	457.6	4	4	60123	1401.3
1264.0	1081.1	4	4	55116	1574.9
1313.9	982.6	4	4	57030	2011.7
1322.2	1015.4	4	4	57031	1555.9
1366.5	836.3	4	4	46534	1575.6
1396.0	803.5	4	4	45759	1761.7
1462.0	945.0	4	4	47074	5444.3
1475.6	806.7	4	4	48084	3716.2
1495.6	808.0	4	4	48092	1816.0
1592.4	589.8	4	4	3967	3884.7
1771.0	308.6	4	4	58865	8274.4
1905.9	1683.6	4	4	58917	9579.8
1932.3	524.5	4	4	4106	7616.1
1628.4	1701.7	4	4	58781	1194.3
99.7	909.5	4	4	49626	6770.7
125.7	1211.6	4	4	49665	7721.5
234.4	1789.0	4	4	49831	6406.3
290.9	1697.9	4	4	15297	4003.7
650.0	933.5	4	4	18901	3423.0
814.5	1066.0	4	4	26644	4036.1
852.7	908.4	4	4	26677	2289.7
883.6	1231.8	4	4	26733	2990.5
966.4	742.0	4	4	33460	1857.3
1046.9	1226.7	4	4	53098	867.4
1218.8	774.4	4	4	42437	4616.4
1809.9	913.8	4	4	60696	8361.9
359.8	529.4	5	4	50289	3553.8
621.0	1016.7	5	4	18643	1346.0
675.3	1539.8	5	4	21916	1940.6
746.3	954.6	5	4	26604	2540.1
832.2	1257.9	5	4	24927	1248.4
904.9	1143.5	5	4	26760	1818.7
916.0	1023.8	5	4	52020	1785.3
967.2	655.7	5	4	52402	1828.7
1081.1	1431.2	5	4	53615	2157.4
1225.6	509.5	5	4	4682	1179.4
1326.8	679.8	5	4	45853	1562.1
1328.2	519.2	5	4	45366	2130.6
1641.5	65.3	5	4	3989	3664.1
432.4	681.8	5	4	59228	14260.0
508.9	1340.4	5	4	16453	2296.4
1129.4	858.5	5	4	39361	1331.3
1145.5	552.4	5	4	35166	2219.4
1221.1	566.2	5	4	43148	1594.6
1243.9	965.0	5	4	39511	1592.9
1477.4	854.7	5	4	48167	1265.7
1723.7	1049.4	5	4	62122	9802.7
228.8	1778.6	6	4	61051	1295.2
594.5	1347.2	6	4	59470	1449.5
634.3	1530.7	6	4	17873	2626.9
662.8	971.2	6	4	50600	1631.4
756.6	932.9	6	4	51037	1049.0
763.0	1052.1	6	4	27078	2233.3
1001.0	1137.4	6	4	27345	2121.2
1076.7	1436.2	6	4	61747	2443.7
1100.2	480.1	6	4	53795	2363.9
1113.0	1182.9	6	4	35939	2621.2
1145.8	1294.0	6	4	53088	2088.1
1225.2	949.3	6	4	39213	1242.2
1244.0	1132.3	6	4	5396	1345.9
1278.8	523.6	6	4	55870	2426.1
1298.2	438.2	6	4	45150	2204.7
1344.4	834.5	6	4	45570	1254.6
1365.9	846.9	6	4	46556	876.3
1546.3	871.0	6	4	48684	1788.6
1615.9	869.5	6	4	58700	2104.6
168.6	1702.6	6	4	61005	4780.7
574.8	1163.9	6	4	27392	3311.5
896.1	1083.8	6	4	27687	1960.1
1028.0	594.4	6	4	35177	1801.3
1085.4	1455.7	6	4	53734	1585.5
1073.7	685.2	7	4	43227	844.7
1413.3	736.5	7	4	57954	1616.9
243.5	1656.5	7	4	15402	2292.7
723.2	1200.1	7	4	20530	2494.9
741.2	974.4	7	4	27533	2313.2
756.9	1543.7	7	4	24181	2569.4
942.3	1280.0	7	4	27761	996.0
966.1	1244.1	7	4	27791	3582.5
995.9	1239.9	7	4	64062	1992.0
1214.8	1063.3	7	4	55229	2048.2
1238.5	643.5	7	4	43330	2483.4
1272.7	470.6	7	4	55967	1990.0
1286.0	715.9	7	4	45003	2576.7
1300.7	796.8	7	4	45054	921.2
1442.7	785.0	7	4	47846	1603.2
778.2	1113.8	7	4	63912	1719.8
1312.8	579.9	7	4	45242	1067.6
1328.8	942.7	7	4	40136	2358.6
240.3	1846.7	8	4	65566	6137.4
244.7	1797.5	8	4	61090	2479.9
926.4	1366.3	8	4	62712	1163.0
1017.7	685.1	8	4	43365	1646.9
1074.1	805.2	8	4	64160	1706.5
1287.6	1084.9	8	4	55301	1372.7
579.1	1080.4	8	4	28352	1905.7
776.1	944.5	9	4	28520	990.7
923.8	1378.9	9	4	32853	1718.4
1170.8	686.7	9	4	43444	1584.6
1855.5	714.1	9	4	65491	7917.2
36.3	1794.8	9	4	49319	1771.0
1224.2	773.4	10	4	54416	941.5
1238.8	639.6	12	4	44087	2573.2
1392.7	810.4	12	4	46248	1627.0
572.4	1080.0	12	4	30221	1917.1
661.7	1046.0	13	4	30280	1377.7
937.8	1469.1	14	4	23474	1459.8
404.5	496.5	3	5	68	1828.3
443.0	907.7	3	5	63193	1377.3
552.0	960.1	3	5	66876	4797.9
790.4	1454.5	3	5	68515	3194.8
853.5	1471.0	3	5	69016	2814.5
884.7	489.5	3	5	133123	6536.9
930.5	1379.1	3	5	71951	1919.4
1016.3	956.9	3	5	84967	2769.3
1064.2	1423.0	3	5	613	1956.3
1066.5	1434.6	3	5	83924	1862.9
1087.7	966.0	3	5	85011	2516.6
1088.6	1005.6	3	5	84225	3509.6
1164.6	1549.0	3	5	87729	2885.3
1168.7	709.8	3	5	821	3007.5
1173.6	725.0	3	5	89266	2212.2
1211.9	650.0	3	5	89375	2480.6
1253.6	910.7	3	5	85152	1515.8
1265.0	1530.4	3	5	123166	1584.7
1294.5	857.9	3	5	1237	2638.1
1388.4	725.4	3	5	96157	1267.0
1416.3	591.8	3	5	93271	2881.0
1702.1	826.7	3	5	105573	2002.1
1726.0	639.8	3	5	105981	2943.3
1735.3	731.5	3	5	129286	2324.0
1972.8	691.5	3	5	103547	2449.0
527.7	937.6	3	5	4698	2127.7
681.9	614.2	3	5	163024	3722.9
719.0	1537.6	3	5	165	2072.3
1148.9	1232.3	3	5	120805	2170.9
1550.0	588.3	3	5	6039	1785.8
1579.3	908.0	3	5	126528	1680.8
1671.1	900.7	3	5	102998	3932.9
1672.5	909.7	3	5	102997	1036.2
1861.2	807.3	3	5	137936	3373.6
1943.9	1794.1	3	5	3686	7536.3
1132.6	956.9	4	5	87085	4961.0
11.1	1496.9	4	5	108787	5346.3
50.5	329.7	4	5	54071	3829.6
78.8	754.0	4	5	109323	6141.9
84.3	363.9	4	5	109299	3160.6
88.0	1429.4	4	5	3968	8898.8
89.9	372.4	4	5	109604	1702.9
99.2	1045.6	4	5	3993	2536.3
103.0	237.5	4	5	4003	1744.6
103.8	1084.1	4	5	4010	8666.9
111.7	388.0	4	5	54206	2744.8
114.5	987.0	4	5	4027	5909.2
117.3	930.4	4	5	58957	2841.9
122.0	798.2	4	5	10	6894.2
127.4	138.1	4	5	110133	4212.4
129.4	1213.6	4	5	4086	9310.2
138.2	1442.7	4	5	4114	8062.9
141.8	379.6	4	5	54371	1849.7
154.1	390.3	4	5	54283	1927.2
155.1	876.7	4	5	4162	4381.3
156.5	449.4	4	5	54305	2705.4
160.7	235.1	4	5	110564	2831.8
165.3	392.0	4	5	54285	5498.8
166.8	827.0	4	5	58809	6374.7
168.1	860.0	4	5	58986	1301.6
172.8	329.8	4	5	54360	3270.8
172.7	1486.2	4	5	110553	4309.1
175.8	816.0	4	5	58993	3647.8
176.1	825.8	4	5	58815	2942.4
186.2	890.4	4	5	59000	1798.5
188.8	199.9	4	5	110581	3476.4
192.3	620.8	4	5	55597	4146.5
192.8	626.7	4	5	55597	5740.5
201.0	894.4	4	5	58829	3041.5
203.1	265.3	4	5	111235	3793.3
207.5	1472.2	4	5	4292	6572.5
208.0	263.0	4	5	111237	3615.9
215.3	801.0	4	5	59018	1035.0
217.8	866.7	4	5	58841	2107.1
236.0	821.6	4	5	58854	2250.2
245.3	666.2	4	5	4362	4166.5
250.1	627.7	4	5	55464	7629.5
253.0	941.8	4	5	58868	3906.6
253.8	789.0	4	5	59045	1253.5
260.7	516.8	4	5	58277	3458.4
262.1	876.9	4	5	38	6355.8
261.6	900.8	4	5	59048	2008.4
292.1	426.2	4	5	112155	5598.1
293.5	687.8	4	5	55641	1323.0
297.0	850.8	4	5	111722	9605.4
299.6	709.0	4	5	55727	10586.2
301.9	845.3	4	5	111724	2556.1
305.1	760.6	4	5	112194	2172.5
313.6	619.0	4	5	55652	4959.2
323.1	792.9	4	5	58728	1522.6
326.4	929.6	4	5	58883	4477.5
330.7	917.5	4	5	58885	6926.9
342.5	421.2	4	5	4484	4436.2
342.2	644.6	4	5	4467	3091.8
354.3	914.7	4	5	58894	6634.8
391.2	941.3	4	5	59072	3815.5
405.1	424.1	4	5	114173	3153.2
406.0	711.0	4	5	65087	2250.3
416.7	877.8	4	5	59083	5858.7
424.0	768.9	4	5	63739	8111.9
447.7	665.6	4	5	65105	2589.5
449.5	582.9	4	5	63378	2352.1
456.5	638.5	4	5	65044	2317.7
462.1	882.7	4	5	132559	782.2
467.6	833.0	4	5	63842	2649.4
502.0	810.3	4	5	63787	4101.0
513.4	480.0	4	5	115577	3048.6
521.9	438.1	4	5	4711	2389.7
530.6	598.4	4	5	63408	2893.9
539.4	536.9	4	5	7088	3629.1
555.7	405.4	4	5	116439	2735.6
571.0	369.9	4	5	116476	1675.7
587.0	184.5	4	5	117213	2972.8
639.8	317.2	4	5	116776	4864.2
714.3	311.1	4	5	7167	1336.5
730.0	329.7	4	5	5022	6472.7
752.5	1494.0	4	5	73388	4491.0
758.1	1214.9	4	5	133034	4079.6
891.3	1654.2	4	5	72824	1797.4
998.7	1587.0	4	5	73028	2262.5
1003.5	665.1	4	5	82858	2316.5
1012.8	973.6	4	5	82594	1546.9
1025.6	1350.6	4	5	71975	2837.5
1034.3	730.1	4	5	134989	1227.4
1074.7	1435.2	4	5	73171	2443.0
1078.9	1018.6	4	5	120447	1590.3
1096.4	653.8	4	5	119513	3883.9
1109.9	1514.2	4	5	84772	1617.4
1119.6	751.7	4	5	84815	2117.8
1151.8	956.2	4	5	87680	2096.4
1152.9	1691.8	4	5	73265	1785.9
1193.5	1031.2	4	5	89123	2847.8
1195.9	710.3	4	5	5481	1849.3
1210.5	1985.9	4	5	90508	4962.4
1225.1	773.6	4	5	89470	3774.4
1259.8	914.9	4	5	85243	4320.2
1260.5	870.3	4	5	85247	4766.2
1259.3	940.4	4	5	85241	2450.2
1298.4	703.8	4	5	135582	2488.8
1305.9	1218.8	4	5	123460	2231.1
1321.3	707.4	4	5	92788	2410.9
1358.0	773.2	4	5	94254	1402.7
1374.8	761.6	4	5	94260	2579.0
1386.0	617.4	4	5	93260	1208.0
1387.1	566.4	4	5	1566	1594.8
1404.0	80.5	4	5	7627	3092.5
1410.5	582.6	4	5	96484	1573.7
1437.1	704.4	4	5	5799	1444.4
1443.1	634.3	4	5	93278	3551.9
1466.4	527.9	4	5	98526	4171.4
1467.9	696.9	4	5	5875	769.2
1511.3	833.9	4	5	97699	1890.0
1512.4	632.4	4	5	99251	1051.9
1525.6	559.7	4	5	99329	1808.5
1559.7	912.2	4	5	6061	1462.3
1562.0	823.0	4	5	126402	1429.0
1638.9	878.3	4	5	127555	1071.7
1643.8	537.6	4	5	6226	1707.5
1648.0	956.8	4	5	101884	2660.1
1660.2	880.0	4	5	102818	3479.0
1662.4	505.2	4	5	102255	2700.0
1663.1	429.9	4	5	102525	2991.2
1666.4	558.5	4	5	103135	1755.0
1676.0	533.3	4	5	102367	992.5
1687.9	1531.4	4	5	103245	3535.1
1697.7	553.8	4	5	6306	2421.0
1704.5	698.5	4	5	6316	3253.6
1712.5	902.3	4	5	129131	1459.4
1735.9	754.5	4	5	129297	2031.2
1736.0	921.7	4	5	129406	1411.4
1739.1	1018.3	4	5	129426	934.7
1782.7	735.0	4	5	130058	3223.5
1793.9	598.8	4	5	130225	2183.5
1794.1	907.1	4	5	130089	1233.9
1795.1	612.3	4	5	103484	1851.5
1802.9	525.1	4	5	129570	1535.1
1842.4	724.7	4	5	107928	2280.7
1850.7	894.7	4	5	130601	3834.3
1893.8	882.4	4	5	108151	6552.9
1898.7	682.0	4	5	103621	2118.4
1910.6	554.0	4	5	108384	1725.4
1944.4	1149.0	4	5	6618	2224.8
1949.6	837.7	4	5	108543	2517.8
1962.1	772.3	4	5	131273	2914.1
100.7	1453.0	4	5	6796	3872.1
147.1	892.8	4	5	59120	2805.7
162.7	969.0	4	5	59125	7612.9
185.5	642.0	4	5	4241	7178.1
196.0	1081.4	4	5	6878	8453.6
202.4	882.9	4	5	59151	1541.9
210.3	915.9	4	5	59153	2194.8
237.0	831.9	4	5	59175	4850.6
259.0	483.5	4	5	55788	7147.9
270.9	790.2	4	5	55803	4232.6
298.7	217.1	4	5	112209	3046.9
323.1	729.1	4	5	113399	1029.9
332.9	510.0	4	5	112516	3201.2
358.2	515.8	4	5	62778	2810.1
448.9	938.0	4	5	59255	1944.2
488.6	813.0	4	5	63918	1520.9
491.0	416.9	4	5	112541	2736.0
498.5	837.8	4	5	63925	2007.5
516.4	514.2	4	5	132711	778.1
786.8	1469.7	4	5	68554	3250.8
919.6	1527.1	4	5	73860	2836.7
922.8	1025.7	4	5	71136	1926.5
926.7	1493.9	4	5	73866	1280.5
995.0	1658.1	4	5	73956	3177.8
1047.6	1085.1	4	5	83592	1696.9
1070.0	1874.2	4	5	7350	2435.3
1142.3	517.0	4	5	119619	3243.5
1172.7	1686.3	4	5	74164	1953.9
1179.2	715.0	4	5	88605	1584.0
1196.0	881.8	4	5	121072	3253.9
1197.7	1797.9	4	5	121794	2499.9
1206.4	1803.6	4	5	135295	4563.6
1244.5	1954.4	4	5	90572	2325.5
1245.6	1254.5	4	5	135423	1838.7
1258.2	615.8	4	5	90063	950.3
1373.9	672.8	4	5	124080	2779.6
1411.5	614.3	4	5	96499	1522.1
1435.4	534.0	4	5	97167	1787.3
1471.0	836.7	4	5	97713	1963.9
1671.8	575.6	4	5	103652	1480.5
1771.6	628.8	4	5	103689	5391.6
1949.9	892.7	4	5	108519	4330.1
274.3	726.6	5	5	55632	3555.9
17.3	1139.7	5	5	108786	4562.0
73.8	444.9	5	5	109029	2417.3
87.4	442.5	5	5	109320	1310.3
93.3	843.1	5	5	58946	3729.1
95.1	1115.1	5	5	109652	2644.4
96.2	382.9	5	5	54208	1003.5
114.0	939.5	5	5	58954	5472.3
121.6	423.0	5	5	109706	2565.2
122.0	1166.9	5	5	110096	4921.9
124.3	828.6	5	5	110089	2121.9
135.9	295.4	5	5	54369	1353.6
143.0	233.0	5	5	54269	4266.3
145.1	281.3	5	5	54434	2465.3
148.6	274.8	5	5	54434	1385.2
153.8	400.1	5	5	55669	1898.2
166.1	149.4	5	5	110448	1560.8
166.8	236.4	5	5	6856	839.3
179.8	232.0	5	5	110605	2634.8
201.0	325.8	5	5	54391	1810.6
217.7	308.3	5	5	54449	2081.4
218.0	416.3	5	5	111476	2932.6
217.7	922.4	5	5	59022	2753.8
229.1	652.7	5	5	55686	8728.2
256.0	874.1	5	5	55473	1964.4
259.3	482.7	5	5	55788	4627.2
266.4	797.0	5	5	55796	5051.9
287.1	777.0	5	5	58370	1410.8
320.4	775.7	5	5	58366	2861.0
358.6	726.3	5	5	113743	2863.5
397.9	562.1	5	5	114220	2384.7
398.9	773.6	5	5	63871	2708.0
403.7	489.9	5	5	114200	2270.6
413.4	930.1	5	5	59081	1776.5
414.7	796.2	5	5	114362	2296.4
500.6	544.3	5	5	115174	1500.5
503.0	553.2	5	5	63413	1746.6
535.9	817.0	5	5	63943	2822.6
563.2	541.5	5	5	66891	1344.6
570.9	493.1	5	5	115610	3768.7
569.9	524.8	5	5	66892	1980.3
597.0	427.7	5	5	117258	2579.1
828.1	1393.3	5	5	69030	1361.2
875.4	1369.8	5	5	69557	1987.8
963.0	1395.0	5	5	72020	1361.4
981.1	514.9	5	5	72572	1756.0
1063.1	563.7	5	5	135034	2549.1
1068.6	760.8	5	5	83747	1591.7
1140.4	637.9	5	5	119615	2856.4
1180.5	701.9	5	5	121153	1054.9
1218.5	605.1	5	5	5522	1022.5
1221.4	648.4	5	5	89463	1321.5
1221.6	819.3	5	5	7464	4037.0
1270.8	968.4	5	5	85374	3061.2
1272.0	1756.4	5	5	74233	2374.1
1296.5	753.8	5	5	92041	1640.2
1411.8	609.9	5	5	93381	3183.6
1415.0	371.2	5	5	124655	4778.8
1421.9	880.3	5	5	97502	2151.2
1429.9	814.8	5	5	124755	1362.0
1431.7	641.7	5	5	93387	2273.0
1442.4	846.6	5	5	96662	3989.9
1455.9	635.3	5	5	97377	1675.3
1460.6	598.6	5	5	97985	4443.3
1460.4	836.3	5	5	97707	1433.3
1512.9	1907.9	5	5	136340	3007.6
1533.9	595.9	5	5	126166	2309.1
1540.5	859.8	5	5	99899	2092.0
1542.7	790.4	5	5	136468	1720.4
1543.9	633.9	5	5	99515	1540.3
1578.7	793.5	5	5	100826	1861.5
1586.5	519.6	5	5	126952	2123.0
1613.2	557.5	5	5	127297	1027.6
1667.8	822.7	5	5	102921	1081.6
1680.4	617.2	5	5	103655	1506.2
1698.1	935.0	5	5	105623	2903.6
1703.8	550.9	5	5	8092	1302.2
1750.1	451.0	5	5	137519	2636.5
1757.8	474.2	5	5	128182	1476.6
1798.3	833.5	5	5	106790	1700.8
1802.4	623.5	5	5	103694	2303.6
1822.5	850.1	5	5	53894	2310.3
1982.3	734.5	5	5	108646	3318.2
2015.1	668.2	5	5	108752	4145.2
382.6	766.8	5	5	62574	3141.7
1278.8	601.8	5	5	93394	2340.7
63.8	1907.6	5	5	131473	4736.5
148.0	342.0	5	5	54488	2565.8
162.6	191.1	5	5	110603	2202.2
216.5	190.4	5	5	145106	3816.8
229.0	680.5	5	5	55885	4244.0
292.0	736.8	5	5	55933	4313.2
301.9	613.0	5	5	58344	6387.2
323.9	929.8	5	5	59406	6173.4
330.5	427.1	5	5	112514	1676.7
333.9	453.2	5	5	112571	1967.4
471.8	581.3	5	5	8512	1796.9
474.9	456.6	5	5	114832	1325.5
476.1	723.3	5	5	65216	4336.5
475.7	823.6	5	5	63995	1739.4
854.0	1278.4	5	5	8632	2051.5
887.6	1541.9	5	5	74346	2441.0
891.9	1396.1	5	5	74351	1940.2
932.4	1052.3	5	5	71836	3050.8
937.6	1705.1	5	5	74440	5936.4
992.4	1563.8	5	5	74507	3008.4
995.0	1680.8	5	5	74503	1950.6
1102.0	823.1	5	5	85425	1296.4
1103.7	1538.3	5	5	84664	1574.9
1138.6	1520.4	5	5	84671	2103.5
1169.6	861.1	5	5	85481	1090.1
1199.3	756.1	5	5	88180	1064.1
1201.0	663.3	5	5	8874	989.5
1384.3	527.3	5	5	96014	1916.0
1390.1	1540.0	5	5	96176	3648.0
1417.7	517.0	5	5	96840	1821.5
1540.7	551.9	5	5	99342	4490.3
1611.5	901.5	5	5	143178	1940.0
1689.6	570.3	5	5	103773	1758.7
1697.9	1028.3	5	5	103265	1699.0
1807.2	872.5	5	5	107336	2513.9
1823.4	195.0	5	5	130507	2437.6
1839.5	517.3	5	5	130592	1014.5
1923.7	710.5	5	5	138004	3629.1
1984.5	698.2	5	5	103874	719.3
782.5	1406.9	6	5	68916	2380.7
1342.1	829.3	6	5	94277	1236.0
55.7	743.1	6	5	131466	3737.3
81.2	273.9	6	5	109133	2154.6
83.5	900.1	6	5	59097	2505.3
91.4	408.4	6	5	109058	2585.3
96.8	474.7	6	5	55757	1381.2
112.4	883.0	6	5	59278	2967.0
130.0	259.5	6	5	109739	6059.3
133.3	416.3	6	5	110060	2052.1
134.3	298.3	6	5	54480	1947.0
146.2	463.8	6	5	55861	2306.0
150.3	906.3	6	5	59296	2167.7
158.7	435.2	6	5	110436	2221.6
170.2	320.1	6	5	54490	773.1
171.8	455.2	6	5	8380	3752.3
181.3	171.3	6	5	110633	2447.8
215.7	854.0	6	5	59344	2159.8
265.2	881.9	6	5	59382	1258.7
269.9	512.0	6	5	58284	1720.9
295.5	844.8	6	5	8443	1568.9
299.4	712.3	6	5	55942	2159.2
317.3	863.5	6	5	58589	2486.9
319.5	692.0	6	5	6956	3021.5
329.6	658.5	6	5	55962	2027.8
362.8	461.0	6	5	112585	2078.6
380.1	860.6	6	5	59425	2406.4
424.7	377.0	6	5	62964	1957.1
443.0	918.0	6	5	63196	2016.7
466.0	692.8	6	5	65159	4144.2
477.7	723.8	6	5	65216	3569.8
501.6	765.4	6	5	139435	1258.5
534.9	370.0	6	5	114944	2224.6
537.9	692.2	6	5	65171	2421.9
585.5	563.5	6	5	132877	2464.1
673.4	362.9	6	5	117378	3840.4
920.5	1410.4	6	5	74407	2362.3
934.3	1363.4	6	5	72052	1413.0
943.2	1055.0	6	5	134654	3072.2
1129.6	1552.6	6	5	87415	2422.5
1160.3	1696.5	6	5	74692	1033.6
1172.4	721.0	6	5	89280	1211.5
1210.3	728.8	6	5	89099	2720.2
1223.9	672.0	6	5	89630	1579.2
1413.0	811.8	6	5	95872	1082.4
1451.6	573.9	6	5	96953	1331.4
1548.0	716.4	6	5	126296	2901.0
1552.5	440.4	6	5	100121	2183.0
1564.3	571.8	6	5	126280	2776.9
1566.1	42.7	6	5	143043	2033.4
1606.7	437.5	6	5	128202	5085.7
1608.8	897.3	6	5	143178	1910.4
1675.8	590.9	6	5	9392	1825.6
1756.6	1060.9	6	5	129420	2266.8
1880.9	714.3	6	5	144113	1617.6
1902.1	598.9	6	5	108351	1276.6
1935.1	889.4	6	5	9568	4502.8
1977.3	652.4	6	5	108635	2179.0
169.4	913.3	6	5	59541	2212.0
339.8	869.5	6	5	59631	1316.4
341.9	852.3	6	5	113603	3804.8
392.2	568.4	6	5	9757	1438.4
401.5	983.7	6	5	132360	1298.9
560.9	1198.4	6	5	66817	3785.5
568.3	1215.8	6	5	66824	1126.0
609.7	1347.1	6	5	67129	1207.8
1053.7	1606.8	6	5	75123	2097.5
1316.7	680.8	6	5	141787	1847.0
1448.2	740.8	6	5	136109	1221.7
1588.6	548.1	6	5	127327	1070.3
1624.1	513.2	6	5	127578	2856.7
1673.3	1031.7	6	5	102799	1817.1
1694.2	489.5	6	5	128300	2195.7
1808.7	578.5	6	5	129685	1471.4
1843.3	643.8	6	5	130528	1675.3
1875.8	947.7	6	5	152446	1878.0
2021.6	657.6	6	5	131362	3643.2
1801.0	506.1	7	5	148460	2184.6
477.6	443.9	7	5	114839	1819.3
597.1	432.3	7	5	117305	3541.2
79.4	209.0	7	5	144534	2824.1
80.1	197.8	7	5	144541	4768.3
101.2	246.5	7	5	109372	1580.3
103.9	906.9	7	5	59492	1416.8
113.3	337.1	7	5	144734	1222.4
114.9	299.1	7	5	109141	3588.6
133.8	276.3	7	5	54479	1193.9
153.9	792.2	7	5	59531	1233.9
157.2	328.5	7	5	9657	1483.9
181.2	181.7	7	5	110630	1890.9
195.2	173.6	7	5	110677	2119.0
195.7	875.7	7	5	59559	2404.4
227.6	491.9	7	5	132086	2533.4
242.2	868.7	7	5	55475	1658.0
246.8	797.0	7	5	59591	1723.5
255.3	287.1	7	5	110691	1705.0
268.2	854.2	7	5	55521	1596.4
274.2	315.5	7	5	54565	3132.6
306.0	208.9	7	5	112232	2493.3
310.0	401.8	7	5	149520	3979.3
313.4	646.3	7	5	112406	2425.5
343.4	852.0	7	5	113603	3851.4
352.0	411.7	7	5	139051	851.6
359.1	523.7	7	5	56137	1490.2
372.3	747.0	7	5	9748	1207.2
391.3	520.9	7	5	114523	1166.7
393.4	526.0	7	5	114523	3270.8
403.7	416.2	7	5	139180	1425.8
441.0	849.9	7	5	9791	1140.8
466.6	650.8	7	5	65282	2051.9
470.3	778.5	7	5	64080	2155.1
483.1	433.0	7	5	112667	1854.5
489.1	416.5	7	5	112669	1301.6
548.0	830.1	7	5	64124	1179.6
562.3	446.9	7	5	115655	1887.4
572.0	366.9	7	5	67269	1394.4
590.9	383.2	7	5	67274	3414.1
606.0	1139.6	7	5	117274	2412.0
892.2	1535.8	7	5	74893	1419.2
1143.7	754.6	7	5	85631	1617.8
1156.9	1508.0	7	5	87665	1558.7
1214.0	489.3	7	5	121429	1824.3
1232.0	490.8	7	5	141451	1856.6
1318.9	591.6	7	5	93490	1859.9
1346.0	1464.8	7	5	94865	1625.6
1359.5	1051.3	7	5	95306	2146.7
1387.6	637.5	7	5	93431	1315.7
1396.7	675.8	7	5	124188	2161.6
1404.3	474.6	7	5	124459	1755.2
1448.8	615.6	7	5	97271	2532.7
1490.6	657.2	7	5	98314	969.3
1492.2	635.6	7	5	98505	1372.1
1559.5	731.0	7	5	126418	1780.2
1598.0	906.0	7	5	101415	1792.6
1616.9	959.3	7	5	143182	1223.7
1629.4	871.8	7	5	101757	2046.3
1686.2	683.1	7	5	103891	839.8
1703.8	700.5	7	5	103903	1128.1
1712.8	920.4	7	5	105918	2989.7
1736.6	534.7	7	5	128329	1254.9
1737.2	984.5	7	5	9454	2131.8
1758.7	1008.8	7	5	106343	1766.1
1859.6	534.7	7	5	129699	2010.6
1933.7	650.1	7	5	103844	1354.0
1935.7	675.8	7	5	103967	1578.1
1962.0	1616.0	7	5	144246	2804.3
1973.3	754.5	7	5	103983	1765.6
180.8	834.3	7	5	59749	1268.6
186.2	286.1	7	5	149328	1186.7
258.4	349.3	7	5	54558	1909.5
304.1	512.6	7	5	112308	1707.3
384.8	784.0	7	5	62604	2143.9
410.8	680.3	7	5	145324	1017.3
561.7	798.2	7	5	64225	2686.1
839.0	1643.9	7	5	133091	2148.6
952.7	1610.0	7	5	75542	1192.6
1699.2	1446.8	7	5	137298	2388.4
1725.5	569.3	7	5	105803	1408.7
1895.6	1341.0	7	5	137972	1090.6
1933.7	963.3	7	5	152497	3234.5
38.0	324.0	8	5	138502	1355.5
40.7	307.8	8	5	54095	1490.6
106.0	165.1	8	5	138653	3092.2
122.3	959.0	8	5	59710	2816.8
123.1	808.3	8	5	109795	1376.4
125.5	438.4	8	5	138658	2225.2
134.1	505.8	8	5	144784	1522.8
144.0	224.8	8	5	110701	2221.8
155.9	839.9	8	5	59302	1373.7
173.4	332.1	8	5	54600	1134.8
183.9	859.6	8	5	59754	1608.9
190.1	902.4	8	5	59762	1203.0
225.6	748.4	8	5	145140	2206.2
235.0	755.1	8	5	59795	1322.7
241.5	860.1	8	5	111650	2303.6
247.2	379.6	8	5	111572	1520.2
255.3	334.9	8	5	54619	1379.3
258.5	343.4	8	5	54558	1618.5
260.6	684.4	8	5	55907	1296.7
264.9	563.5	8	5	56229	2178.7
265.2	802.5	8	5	59815	1471.7
320.9	681.9	8	5	56285	2049.0
339.4	582.0	8	5	157896	1713.9
340.0	431.2	8	5	112701	1317.2
343.5	913.6	8	5	59847	1884.2
350.4	559.3	8	5	56295	1237.5
352.4	553.9	8	5	56295	2188.0
357.2	813.9	8	5	62596	923.8
399.4	565.6	8	5	114240	1972.1
486.5	649.4	8	5	65362	1560.9
495.0	885.2	8	5	64008	1585.0
503.8	616.9	8	5	65370	1782.3
528.8	627.6	8	5	63482	1505.6
535.6	523.1	8	5	116087	1185.9
545.9	791.9	8	5	149786	1224.7
553.7	690.2	8	5	65300	2290.6
576.5	1386.2	8	5	117046	2457.3
987.1	1563.5	8	5	75593	2622.2
1039.9	540.7	8	5	83213	1889.6
1144.6	621.8	8	5	119767	1440.3
1165.3	1135.3	8	5	146803	1477.0
1358.9	774.3	8	5	94309	1165.6
1385.2	774.2	8	5	151137	2328.4
1393.7	742.7	8	5	96220	2228.7
1439.1	509.6	8	5	156083	1096.5
1472.3	654.5	8	5	151349	1684.9
1498.0	921.8	8	5	136309	2215.5
1626.8	508.5	8	5	127578	1823.6
1646.3	1003.9	8	5	127541	1377.6
1691.2	899.0	8	5	148193	1030.2
1733.1	454.9	8	5	128326	2668.6
1732.9	971.7	8	5	105694	2119.7
1760.7	719.3	8	5	106521	3020.9
1806.1	523.6	8	5	129720	1486.8
1926.2	655.8	8	5	104089	1254.7
1946.6	812.0	8	5	108560	1929.5
1955.3	808.5	8	5	108560	2119.4
1968.1	1187.7	8	5	144277	2342.3
103.2	333.1	8	5	11944	1304.3
136.7	189.1	8	5	11960	1231.6
166.8	808.2	8	5	59735	2177.7
173.9	149.0	8	5	110472	1305.2
200.1	928.4	8	5	60008	1951.6
295.5	581.2	8	5	56415	1497.3
303.9	404.1	8	5	149521	2071.9
363.4	934.6	8	5	60113	1660.1
367.0	401.0	8	5	139085	1966.9
378.7	574.8	8	5	65311	1075.0
400.9	384.1	8	5	113869	1461.8
417.1	991.6	8	5	62934	2388.3
888.5	1500.1	8	5	118411	2560.6
939.9	1696.8	8	5	76103	2779.9
976.8	1639.1	8	5	76167	1504.0
1102.0	17.3	8	5	12380	3268.1
1630.8	1120.2	8	5	148069	2861.4
1688.6	973.1	8	5	127935	910.9
1800.5	1039.6	8	5	148465	2115.9
1921.6	752.3	8	5	138122	1516.3
54.0	179.4	9	5	157510	2782.6
72.7	359.5	9	5	109304	1983.0
115.0	944.1	9	5	59497	1775.3
159.0	134.4	9	5	110159	2154.2
162.3	290.8	9	5	54653	1681.6
171.0	821.6	9	5	59545	1525.7
185.7	859.9	9	5	59997	2277.0
193.2	987.9	9	5	59763	2032.5
202.9	165.2	9	5	11991	1375.9
229.6	987.0	9	5	131854	1943.9
238.0	780.0	9	5	111616	1029.2
267.2	333.0	9	5	54625	2126.0
268.5	401.2	9	5	145162	1009.2
310.3	510.9	9	5	149533	1713.9
364.8	891.7	9	5	10926	980.4
384.4	769.0	9	5	62619	1041.8
390.6	764.0	9	5	132465	1591.5
439.4	546.8	9	5	149681	2079.8
479.1	695.2	9	5	132569	2713.8
545.2	859.8	9	5	64333	2429.8
591.0	427.4	9	5	117058	1054.7
608.8	1579.6	9	5	158545	3259.0
860.2	787.8	9	5	146322	1742.9
1094.6	1087.7	9	5	167479	2327.4
1217.6	822.2	9	5	85985	2008.7
1218.1	521.3	9	5	155588	1986.4
1250.6	831.5	9	5	86003	953.5
1258.9	900.7	9	5	85853	2870.5
1301.1	593.1	9	5	93560	1594.6
1340.5	670.3	9	5	94562	2513.9
1479.7	487.4	9	5	125099	1623.5
1605.5	985.7	9	5	101098	1383.7
1640.5	992.5	9	5	11720	1577.1
1644.2	410.1	9	5	128377	2633.3
1695.5	956.3	9	5	127958	1641.5
1702.2	1101.7	9	5	12807	2096.2
1767.3	1016.1	9	5	106361	2095.7
1830.4	775.4	9	5	148502	1560.0
1905.0	847.3	9	5	137990	1047.0
1930.4	634.9	9	5	104215	2090.7
1933.1	655.0	9	5	108473	1737.3
1963.0	900.7	9	5	138443	2559.1
1965.0	960.9	9	5	152549	1705.8
1967.0	808.4	9	5	144318	3072.2
2000.0	739.6	9	5	11901	1965.1
325.4	303.7	9	5	13129	1432.3
444.3	963.5	9	5	60380	1798.0
471.8	724.2	9	5	65545	2150.7
483.4	346.1	9	5	114992	1185.8
687.8	494.9	9	5	145688	1799.2
784.6	675.7	9	5	158751	1862.6
816.1	806.5	9	5	146218	1638.3
1023.3	835.0	9	5	159847	1446.0
1927.1	794.6	9	5	14144	2549.1
1957.6	815.2	9	5	108568	1859.7
80.3	807.0	10	5	166045	972.1
118.7	191.1	10	5	138635	1167.8
135.6	399.6	10	5	110070	1109.0
146.3	781.9	10	5	109816	1194.3
168.9	495.3	10	5	149245	1098.0
178.6	836.4	10	5	131725	2247.0
181.5	762.0	10	5	153597	874.0
209.9	914.7	10	5	60255	1346.1
214.2	792.1	10	5	60258	2169.8
301.8	868.4	10	5	58597	1258.3
343.4	296.8	10	5	54765	2014.1
346.3	257.9	10	5	149575	1030.2
371.7	217.6	10	5	153962	1419.1
394.1	966.4	10	5	60351	2025.8
481.3	651.9	10	5	13222	1573.2
529.3	413.6	10	5	115718	1168.2
901.6	511.2	10	5	146425	1478.8
1133.6	659.2	10	5	155478	1119.2
1285.0	756.4	10	5	123221	1249.3
1761.0	620.5	10	5	104288	2719.9
1800.0	602.0	10	5	104299	1855.8
1829.8	882.4	10	5	107348	1880.6
147.6	687.5	10	5	157573	3910.0
246.0	700.5	10	5	56706	1506.4
281.3	652.1	10	5	56743	852.3
292.6	296.3	10	5	54755	2280.3
334.7	1488.0	10	5	14376	1268.7
1380.6	569.9	10	5	13753	977.7
1885.3	1027.8	10	5	15410	1841.1
64.9	343.5	11	5	14216	1765.1
85.7	158.7	11	5	149042	1826.0
138.9	637.7	11	5	153502	1970.3
169.3	962.3	11	5	138707	2391.2
194.8	420.4	11	5	14283	1189.4
229.5	249.7	11	5	110787	1734.0
233.6	787.9	11	5	60535	1460.2
343.4	994.4	11	5	153725	2255.6
354.5	900.3	11	5	60322	1486.8
391.2	903.1	11	5	64442	2175.0
491.8	328.3	11	5	114993	3225.9
558.3	620.9	11	5	116459	2534.0
866.0	924.8	11	5	167247	1573.4
1026.0	1727.1	11	5	76813	1407.9
1421.2	650.6	11	5	93817	1700.1
1438.9	813.4	11	5	124766	1140.3
1698.6	893.8	11	5	148195	1236.8
461.6	767.4	11	5	64562	1566.7
80.0	233.7	11	5	109461	2073.3
117.5	716.8	11	5	109858	2498.6
130.0	982.0	11	5	60705	1526.6
216.1	486.9	11	5	56852	1023.1
260.6	786.8	11	5	60816	1414.6
337.9	599.5	11	5	65672	1213.5
421.9	361.7	11	5	162641	1132.9
959.7	1562.8	11	5	77274	1691.6
2026.6	1141.3	11	5	161892	2143.7
132.0	418.8	12	5	56628	2129.2
180.5	900.0	12	5	60227	1264.2
198.2	622.0	12	5	56649	985.0
202.5	983.8	12	5	60762	1062.6
222.8	498.3	12	5	56861	1038.1
311.6	882.7	12	5	60834	3290.9
312.5	362.9	12	5	54819	1780.4
373.6	476.1	12	5	112968	1684.4
382.8	713.4	12	5	157996	1367.9
399.2	1005.6	12	5	166512	1186.9
508.8	582.9	12	5	63565	1524.9
538.1	657.2	12	5	139494	2006.2
590.0	717.3	12	5	145597	2155.8
939.2	1099.8	12	5	71816	1439.6
1131.1	696.7	12	5	167552	1363.1
1133.8	1632.2	12	5	78027	1391.6
1380.8	709.0	12	5	168009	1366.3
1454.0	533.5	12	5	136081	1415.3
1509.8	841.9	12	5	99393	1900.5
1576.8	618.3	12	5	15196	1550.3
302.3	435.3	12	5	138961	1070.6
1486.2	1051.6	12	5	147655	1766.2
1512.0	834.5	12	5	97798	668.9
151.9	648.0	13	5	149193	2342.1
75.8	281.1	13	5	109189	1699.1
93.7	256.3	13	5	109481	1258.9
124.3	921.5	13	5	16819	985.1
134.4	530.8	13	5	157639	3695.7
144.1	661.9	13	5	149131	803.5
268.0	342.2	13	5	54900	1064.3
282.2	374.5	13	5	54907	1827.0
389.7	456.5	13	5	158052	1389.9
451.0	427.8	13	5	162666	2383.7
810.9	494.9	13	5	118257	1877.7
1598.8	860.0	13	5	17961	968.6
310.4	422.4	13	5	113049	1075.8
331.8	881.6	13	5	61333	1940.6
1145.4	1716.2	13	5	79057	1710.6
1818.8	1106.0	13	5	177064	2212.7
206.2	982.8	14	5	61011	1618.5
292.2	590.0	14	5	57282	1099.7
422.4	653.2	14	5	174419	2006.2
439.6	582.2	14	5	114294	2053.0
1908.1	655.7	14	5	104692	1492.4
1944.2	1038.8	14	5	181035	1543.6
1987.8	988.2	14	5	161866	2301.7
220.2	341.1	16	5	111393	924.6
319.1	440.0	16	5	113095	2375.6
1597.8	1447.8	16	5	172507	1636.5
1349.0	820.0	17	5	182845	848.9
217.4	173.8	17	5	181433	1191.7
258.8	767.8	17	5	57548	1923.7
1429.9	902.6	17	5	97633	1045.5
1871.7	1192.6	17	5	177191	2112.3
61.7	341.0	18	5	108970	710.2
127.0	809.2	18	5	61952	1099.4
1913.2	1025.5	18	5	152377	2025.5
1929.1	1069.9	18	5	169428	1408.3
